# An entropy-based diagnostic framework for characterizing methylation state dynamics during preimplantation development

**DOI:** 10.64898/2026.08.25.746714

**Authors:** Bingjie Hao, Yuxiang Cheng, Zhiyuan Liu

## Abstract

DNA methylation undergoes predictable changes with age, and preimplantation embryos are known to undergo global epigenetic reprogramming. However, the specific fate of age associated methylation signatures during early development has not been systematically quantified. Using published human sperm age associated differentially methylated regions (DMRs) as a feature space, we integrated single cell methylome and transcriptome data to develop the Transgenerational Reset Operator (TRO), a computational framework for profiling preimplantation stages. We found that the morula stage represents the nadir of age associated methylation entropy while retaining high developmental potency, distinguishing it from a simple demethylation endpoint. Dynamical modelling revealed that independent DMR drift fails to recapitulate the morula state, requiring a coordinated, structured correction concentrated in specific DMR subsets and modules with marked directional sensitivity. Independent chromatin accessibility data supported a stage specific methylation–accessibility coupling at morula, albeit with modest effect sizes. Cross species mouse and orthogonal multiomic evidence suggested partial conservation but with weight dependence and heterogeneity. Collectively, our study defines morula as a computational “ground zero” candidate for age associated methylation features and proposes a testable hypothesis of developmental regulation, while emphasizing that matched parental–offspring perturbation experiments are needed to establish causal mechanisms.
