## Supplementary material for "An entropy-based diagnostic framework for characterizing methylation state dynamics during preimplantation development": CSB_TRO_DMR_matrix_coverage.tsv

sample_id	observed_region_fraction	n_observed_regions	n_regions
GSM2146951	0.33974358974358976	53	156
GSM2146952	0.41025641025641024	64	156
GSM2146953	0.358974358974359	56	156
GSM2146954	0.44871794871794873	70	156
GSM2481532	0.5128205128205128	80	156
GSM2481533	0.2948717948717949	46	156
GSM2481534	0.6025641025641025	94	156
GSM2481535	0.4807692307692308	75	156
GSM2481536	0.5256410256410257	82	156
GSM2481537	0.5705128205128205	89	156
GSM2481538	0.5384615384615384	84	156
GSM2481539	0.6089743589743589	95	156
GSM2481540	0.6282051282051282	98	156
GSM2481541	0.6025641025641025	94	156
GSM2481542	0.6666666666666666	104	156
GSM2481543	0.6153846153846154	96	156
GSM2481544	0.6858974358974359	107	156
GSM2481545	0.6602564102564102	103	156
GSM2481546	0.5	78	156
GSM2481547	0.5064102564102564	79	156
GSM2481548	0.5384615384615384	84	156
GSM2481549	0.4230769230769231	66	156
GSM2481550	0.47435897435897434	74	156
GSM2481551	0.32051282051282054	50	156
GSM2481552	0.32051282051282054	50	156
GSM2481554	0.3333333333333333	52	156
GSM2481555	0.26282051282051283	41	156
GSM2481556	0.32051282051282054	50	156
GSM2481557	0.26282051282051283	41	156
GSM2481558	0.3141025641025641	49	156
GSM2481559	0.358974358974359	56	156
GSM2481560	0.3525641025641026	55	156
GSM2481561	0.2692307692307692	42	156
GSM2481562	0.5448717948717948	85	156
GSM2481563	0.3974358974358974	62	156
GSM2481564	0.5705128205128205	89	156
GSM2481565	0.3269230769230769	51	156
GSM2481566	0.5192307692307693	81	156
GSM2481567	0.19230769230769232	30	156
GSM2481570	0.3782051282051282	59	156
GSM2481571	0.47435897435897434	74	156
GSM2481572	0.38461538461538464	60	156
GSM2481573	0.47435897435897434	74	156
GSM2481574	0.32051282051282054	50	156
GSM2481575	0.358974358974359	56	156
GSM2481576	0.2692307692307692	42	156
GSM2481577	0.5128205128205128	80	156
GSM2481578	0.40384615384615385	63	156
GSM2481581	0.48717948717948717	76	156
GSM2481586	0.2564102564102564	40	156
GSM2481587	0.2948717948717949	46	156
GSM2481588	0.3525641025641026	55	156
GSM2481589	0.3717948717948718	58	156
GSM2481590	0.358974358974359	56	156
GSM2481591	0.3782051282051282	59	156
GSM2481592	0.7948717948717948	124	156
GSM2481593	0.8910256410256411	139	156
GSM2481594	0.8974358974358975	140	156
GSM2481595	0.8589743589743589	134	156
GSM2481614	0.17307692307692307	27	156
GSM2481615	0.28205128205128205	44	156
GSM2481618	0.26282051282051283	41	156
GSM2481619	0.2948717948717949	46	156
GSM2481620	0.24358974358974358	38	156
GSM2481621	0.28205128205128205	44	156
GSM2481622	0.23076923076923078	36	156
GSM2481623	0.32051282051282054	50	156
GSM2481624	0.3525641025641026	55	156
GSM2481626	0.2948717948717949	46	156
GSM2481627	0.16025641025641027	25	156
GSM2481628	0.6602564102564102	103	156
GSM2481629	0.5256410256410257	82	156
GSM2481630	0.5897435897435898	92	156
GSM2481631	0.6474358974358975	101	156
GSM2481632	0.5705128205128205	89	156
GSM2481633	0.6410256410256411	100	156
GSM2481634	0.6666666666666666	104	156
GSM2481635	0.48717948717948717	76	156
GSM2481636	0.5128205128205128	80	156
GSM2481637	0.5064102564102564	79	156
GSM2481638	0.5833333333333334	91	156
GSM2481639	0.44871794871794873	70	156
GSM2481640	0.5897435897435898	92	156
GSM2481641	0.6666666666666666	104	156
GSM2481642	0.5769230769230769	90	156
GSM2481643	0.6153846153846154	96	156
GSM2481644	0.07051282051282051	11	156
GSM2481645	0.14743589743589744	23	156
GSM2481646	0.1794871794871795	28	156
GSM2481647	0.17307692307692307	27	156
GSM2481648	0.1858974358974359	29	156
GSM2481649	0.1346153846153846	21	156
GSM2481650	0.5128205128205128	80	156
GSM2481651	0.5897435897435898	92	156
GSM2986307	0.9615384615384616	150	156
GSM2986308	0.46794871794871795	73	156
GSM2986309	0.6282051282051282	98	156
GSM2986310	0.532051282051282	83	156
GSM2986311	0.6282051282051282	98	156
GSM2986312	0.6602564102564102	103	156
GSM2986313	0.6410256410256411	100	156
GSM2986314	0.6538461538461539	102	156
GSM2986315	0.7371794871794872	115	156
GSM2986316	0.6089743589743589	95	156
GSM2986317	0.33974358974358976	53	156
GSM2986318	0.2948717948717949	46	156
GSM2986319	0.4358974358974359	68	156
GSM2986320	0.3525641025641026	55	156
GSM2986321	0.391025641025641	61	156
GSM2986322	0.36538461538461536	57	156
GSM2986323	0.391025641025641	61	156
GSM2986324	0.44871794871794873	70	156
GSM2986325	0.3717948717948718	58	156
GSM2986326	0.41025641025641024	64	156
GSM2986327	0.5512820512820513	86	156
GSM2986328	0.47435897435897434	74	156
GSM2986329	0.44871794871794873	70	156
GSM2986330	0.28846153846153844	45	156
GSM2986331	0.5961538461538461	93	156
GSM2986332	0.6666666666666666	104	156
GSM2986333	0.7564102564102564	118	156
GSM2986334	0.6025641025641025	94	156
GSM2986335	0.6794871794871795	106	156
GSM2986336	0.5384615384615384	84	156
GSM2986344	0.8076923076923077	126	156
GSM2986345	0.7628205128205128	119	156
GSM2986346	0.8461538461538461	132	156
GSM2986347	0.6730769230769231	105	156
GSM2986348	0.7307692307692307	114	156
GSM2986349	0.7564102564102564	118	156
GSM2986350	0.8012820512820513	125	156
GSM2986351	0.6987179487179487	109	156
GSM2986352	0.6474358974358975	101	156
GSM2986353	0.7628205128205128	119	156
GSM2986354	0.8717948717948718	136	156
GSM2986355	0.5384615384615384	84	156
GSM2986356	0.7051282051282052	110	156
GSM2986357	0.6923076923076923	108	156
GSM2986358	0.8269230769230769	129	156
GSM2986359	0.8012820512820513	125	156
GSM2986360	0.7564102564102564	118	156
GSM2986361	0.75	117	156
GSM2986362	0.6923076923076923	108	156
GSM2986363	0.48717948717948717	76	156
GSM2986364	0.7884615384615384	123	156
GSM2986365	0.8012820512820513	125	156
GSM2986366	0.7692307692307693	120	156
GSM2986367	0.7564102564102564	118	156
GSM2986368	0.5641025641025641	88	156
GSM2986369	0.6602564102564102	103	156
GSM2986370	0.7884615384615384	123	156
GSM2986371	0.7115384615384616	111	156
GSM2986372	0.8012820512820513	125	156
GSM2986373	0.5448717948717948	85	156
GSM2986374	0.6282051282051282	98	156
GSM2986375	0.5641025641025641	88	156
GSM2986376	0.16025641025641027	25	156
GSM2986377	0.2692307692307692	42	156
GSM2986378	0.19230769230769232	30	156
GSM2986379	0.26282051282051283	41	156
GSM2986381	0.14102564102564102	22	156
GSM2986382	0.6666666666666666	104	156
GSM2986383	0.6538461538461539	102	156
GSM2986384	0.019230769230769232	3	156
GSM2986385	0.05128205128205128	8	156
GSM2986386	0.019230769230769232	3	156
GSM2986388	0.019230769230769232	3	156
GSM2986389	0.02564102564102564	4	156
GSM2986409	0.7948717948717948	124	156
