## Supplementary material for "An entropy-based diagnostic framework for characterizing methylation state dynamics during preimplantation development": histone_data_acquisition_manifest.tsv

track_id	mark	stage	preferred_input	alternate_input	genome_build	expected_bed_path	resolved_bed_path	bed_exists	bed_size_bytes	expected_bigwig_path	resolved_bigwig_path	bigwig_exists	bigwig_size_bytes	raw_data_fallback	status
H3K27ac_8cell	H3K27ac	8cell	processed_peak_BED_or_broadPeak	bigWig_signal_track	hg19/GRCh37	E:\CSB_TRO_operator_time_DMR_dynamics_2026-05-25\external\histone\H3K27ac_8cell.hg19.bed	E:\CSB_TRO_operator_time_DMR_dynamics_2026-05-25\external\histone\H3K27ac_8cell.hg19.bed	False	0	E:\CSB_TRO_operator_time_DMR_dynamics_2026-05-25\external\histone\H3K27ac_8cell.hg19.bw	E:\CSB_TRO_operator_time_DMR_dynamics_2026-05-25\external\histone\H3K27ac_8cell.hg19.bw	False	0	FASTQ/BAM requires reproducible alignment, QC, duplicate handling, and mark-specific peak/signal calling.	missing_processed_input
H3K27ac_morula	H3K27ac	morula	processed_peak_BED_or_broadPeak	bigWig_signal_track	hg19/GRCh37	E:\CSB_TRO_operator_time_DMR_dynamics_2026-05-25\external\histone\H3K27ac_morula.hg19.bed	E:\CSB_TRO_operator_time_DMR_dynamics_2026-05-25\external\histone\H3K27ac_morula.hg19.bed	False	0	E:\CSB_TRO_operator_time_DMR_dynamics_2026-05-25\external\histone\H3K27ac_morula.hg19.bw	E:\CSB_TRO_operator_time_DMR_dynamics_2026-05-25\external\histone\H3K27ac_morula.hg19.bw	False	0	FASTQ/BAM requires reproducible alignment, QC, duplicate handling, and mark-specific peak/signal calling.	missing_processed_input
H3K27ac_blastocyst	H3K27ac	blastocyst	processed_peak_BED_or_broadPeak	bigWig_signal_track	hg19/GRCh37	E:\CSB_TRO_operator_time_DMR_dynamics_2026-05-25\external\histone\H3K27ac_blastocyst.hg19.bed	E:\CSB_TRO_operator_time_DMR_dynamics_2026-05-25\external\histone\H3K27ac_blastocyst.hg19.bed	False	0	E:\CSB_TRO_operator_time_DMR_dynamics_2026-05-25\external\histone\H3K27ac_blastocyst.hg19.bw	E:\CSB_TRO_operator_time_DMR_dynamics_2026-05-25\external\histone\H3K27ac_blastocyst.hg19.bw	False	0	FASTQ/BAM requires reproducible alignment, QC, duplicate handling, and mark-specific peak/signal calling.	missing_processed_input
H3K4me3_8cell	H3K4me3	8cell	processed_peak_BED_or_broadPeak	bigWig_signal_track	hg19/GRCh37	E:\CSB_TRO_operator_time_DMR_dynamics_2026-05-25\external\histone\H3K4me3_8cell.hg19.bed	E:\CSB_TRO_operator_time_DMR_dynamics_2026-05-25\external\histone\H3K4me3_8cell.hg19.bed	False	0	E:\CSB_TRO_operator_time_DMR_dynamics_2026-05-25\external\histone\H3K4me3_8cell.hg19.bw	E:\CSB_TRO_operator_time_DMR_dynamics_2026-05-25\external\histone\H3K4me3_8cell.hg19.bw	False	0	FASTQ/BAM requires reproducible alignment, QC, duplicate handling, and mark-specific peak/signal calling.	missing_processed_input
H3K4me3_morula	H3K4me3	morula	processed_peak_BED_or_broadPeak	bigWig_signal_track	hg19/GRCh37	E:\CSB_TRO_operator_time_DMR_dynamics_2026-05-25\external\histone\H3K4me3_morula.hg19.bed	E:\CSB_TRO_operator_time_DMR_dynamics_2026-05-25\external\histone\H3K4me3_morula.hg19.bed	False	0	E:\CSB_TRO_operator_time_DMR_dynamics_2026-05-25\external\histone\H3K4me3_morula.hg19.bw	E:\CSB_TRO_operator_time_DMR_dynamics_2026-05-25\external\histone\H3K4me3_morula.hg19.bw	False	0	FASTQ/BAM requires reproducible alignment, QC, duplicate handling, and mark-specific peak/signal calling.	missing_processed_input
H3K4me3_blastocyst	H3K4me3	blastocyst	processed_peak_BED_or_broadPeak	bigWig_signal_track	hg19/GRCh37	E:\CSB_TRO_operator_time_DMR_dynamics_2026-05-25\external\histone\H3K4me3_blastocyst.hg19.bed	E:\CSB_TRO_operator_time_DMR_dynamics_2026-05-25\external\histone\H3K4me3_blastocyst.hg19.bed	False	0	E:\CSB_TRO_operator_time_DMR_dynamics_2026-05-25\external\histone\H3K4me3_blastocyst.hg19.bw	E:\CSB_TRO_operator_time_DMR_dynamics_2026-05-25\external\histone\H3K4me3_blastocyst.hg19.bw	False	0	FASTQ/BAM requires reproducible alignment, QC, duplicate handling, and mark-specific peak/signal calling.	missing_processed_input
H3K27me3_8cell	H3K27me3	8cell	processed_peak_BED_or_broadPeak	bigWig_signal_track	hg19/GRCh37	E:\CSB_TRO_operator_time_DMR_dynamics_2026-05-25\external\histone\H3K27me3_8cell.hg19.bed	E:\CSB_TRO_operator_time_DMR_dynamics_2026-05-25\external\histone\H3K27me3_8cell.hg19.bed	False	0	E:\CSB_TRO_operator_time_DMR_dynamics_2026-05-25\external\histone\H3K27me3_8cell.hg19.bw	E:\CSB_TRO_operator_time_DMR_dynamics_2026-05-25\external\histone\H3K27me3_8cell.hg19.bw	False	0	FASTQ/BAM requires reproducible alignment, QC, duplicate handling, and mark-specific peak/signal calling.	missing_processed_input
H3K27me3_morula	H3K27me3	morula	processed_peak_BED_or_broadPeak	bigWig_signal_track	hg19/GRCh37	E:\CSB_TRO_operator_time_DMR_dynamics_2026-05-25\external\histone\H3K27me3_morula.hg19.bed	E:\CSB_TRO_operator_time_DMR_dynamics_2026-05-25\external\histone\H3K27me3_morula.hg19.bed	False	0	E:\CSB_TRO_operator_time_DMR_dynamics_2026-05-25\external\histone\H3K27me3_morula.hg19.bw	E:\CSB_TRO_operator_time_DMR_dynamics_2026-05-25\external\histone\H3K27me3_morula.hg19.bw	False	0	FASTQ/BAM requires reproducible alignment, QC, duplicate handling, and mark-specific peak/signal calling.	missing_processed_input
H3K27me3_blastocyst	H3K27me3	blastocyst	processed_peak_BED_or_broadPeak	bigWig_signal_track	hg19/GRCh37	E:\CSB_TRO_operator_time_DMR_dynamics_2026-05-25\external\histone\H3K27me3_blastocyst.hg19.bed	E:\CSB_TRO_operator_time_DMR_dynamics_2026-05-25\external\histone\H3K27me3_blastocyst.hg19.bed	False	0	E:\CSB_TRO_operator_time_DMR_dynamics_2026-05-25\external\histone\H3K27me3_blastocyst.hg19.bw	E:\CSB_TRO_operator_time_DMR_dynamics_2026-05-25\external\histone\H3K27me3_blastocyst.hg19.bw	False	0	FASTQ/BAM requires reproducible alignment, QC, duplicate handling, and mark-specific peak/signal calling.	missing_processed_input
