## Supplementary material for "An entropy-based diagnostic framework for characterizing methylation state dynamics during preimplantation development": histone_peak_manifest.tsv

track_id	mark	stage	genome_build	expected_path	resolved_path	file_exists	size_bytes	required_for	format
H3K27ac_8cell	H3K27ac	8-cell	hg19/GRCh37	E:\CSB_TRO_operator_time_DMR_dynamics_2026-05-25\external\histone\H3K27ac_8cell.hg19.bed	E:\CSB_TRO_operator_time_DMR_dynamics_2026-05-25\external\histone\H3K27ac_8cell.hg19.bed	False	0	8cell_to_morula_histone_transition	BED3+ optionally gzip-compressed
H3K27ac_morula	H3K27ac	morula	hg19/GRCh37	E:\CSB_TRO_operator_time_DMR_dynamics_2026-05-25\external\histone\H3K27ac_morula.hg19.bed	E:\CSB_TRO_operator_time_DMR_dynamics_2026-05-25\external\histone\H3K27ac_morula.hg19.bed	False	0	8cell_to_morula_histone_transition	BED3+ optionally gzip-compressed
H3K27ac_blastocyst	H3K27ac	blastocyst	hg19/GRCh37	E:\CSB_TRO_operator_time_DMR_dynamics_2026-05-25\external\histone\H3K27ac_blastocyst.hg19.bed	E:\CSB_TRO_operator_time_DMR_dynamics_2026-05-25\external\histone\H3K27ac_blastocyst.hg19.bed	False	0	morula_to_blastocyst_histone_transition	BED3+ optionally gzip-compressed
H3K4me3_8cell	H3K4me3	8-cell	hg19/GRCh37	E:\CSB_TRO_operator_time_DMR_dynamics_2026-05-25\external\histone\H3K4me3_8cell.hg19.bed	E:\CSB_TRO_operator_time_DMR_dynamics_2026-05-25\external\histone\H3K4me3_8cell.hg19.bed	False	0	8cell_to_morula_histone_transition	BED3+ optionally gzip-compressed
H3K4me3_morula	H3K4me3	morula	hg19/GRCh37	E:\CSB_TRO_operator_time_DMR_dynamics_2026-05-25\external\histone\H3K4me3_morula.hg19.bed	E:\CSB_TRO_operator_time_DMR_dynamics_2026-05-25\external\histone\H3K4me3_morula.hg19.bed	False	0	8cell_to_morula_histone_transition	BED3+ optionally gzip-compressed
H3K4me3_blastocyst	H3K4me3	blastocyst	hg19/GRCh37	E:\CSB_TRO_operator_time_DMR_dynamics_2026-05-25\external\histone\H3K4me3_blastocyst.hg19.bed	E:\CSB_TRO_operator_time_DMR_dynamics_2026-05-25\external\histone\H3K4me3_blastocyst.hg19.bed	False	0	morula_to_blastocyst_histone_transition	BED3+ optionally gzip-compressed
