## Supplementary material for "An entropy-based diagnostic framework for characterizing methylation state dynamics during preimplantation development": histone_state_peak_manifest.tsv

track_id	mark	stage	genome_build	expected_path	resolved_path	file_exists	input_type	analysis_ready	analysis_status	size_bytes	format
H3K27ac_8cell	H3K27ac	8cell	hg19/GRCh37	E:\CSB_TRO_operator_time_DMR_dynamics_2026-05-25\external\histone\H3K27ac_8cell.hg19.bed	E:\CSB_TRO_operator_time_DMR_dynamics_2026-05-25\external\histone\H3K27ac_8cell.hg19.bed.gz	True	BED_peak_overlap	True	ready	4202847	BED/narrowPeak/broadPeak optionally gzip-compressed, or bigWig signal
H3K27ac_morula	H3K27ac	morula	hg19/GRCh37	E:\CSB_TRO_operator_time_DMR_dynamics_2026-05-25\external\histone\H3K27ac_morula.hg19.bed	E:\CSB_TRO_operator_time_DMR_dynamics_2026-05-25\external\histone\H3K27ac_morula.hg19.bed	False	BED_peak_overlap	False	missing_processed_input	0	BED/narrowPeak/broadPeak optionally gzip-compressed, or bigWig signal
H3K27ac_blastocyst	H3K27ac	blastocyst	hg19/GRCh37	E:\CSB_TRO_operator_time_DMR_dynamics_2026-05-25\external\histone\H3K27ac_blastocyst.hg19.bed	E:\CSB_TRO_operator_time_DMR_dynamics_2026-05-25\external\histone\H3K27ac_blastocyst.hg19.bed.gz	True	BED_peak_overlap	True	ready	3980861	BED/narrowPeak/broadPeak optionally gzip-compressed, or bigWig signal
H3K4me3_8cell	H3K4me3	8cell	hg19/GRCh37	E:\CSB_TRO_operator_time_DMR_dynamics_2026-05-25\external\histone\H3K4me3_8cell.hg19.bed	E:\CSB_TRO_operator_time_DMR_dynamics_2026-05-25\external\histone\H3K4me3_8cell.hg19.bed.gz	True	BED_peak_overlap	True	ready	1565460	BED/narrowPeak/broadPeak optionally gzip-compressed, or bigWig signal
H3K4me3_morula	H3K4me3	morula	hg19/GRCh37	E:\CSB_TRO_operator_time_DMR_dynamics_2026-05-25\external\histone\H3K4me3_morula.hg19.bed	E:\CSB_TRO_operator_time_DMR_dynamics_2026-05-25\external\histone\H3K4me3_morula.hg19.bed	False	BED_peak_overlap	False	missing_processed_input	0	BED/narrowPeak/broadPeak optionally gzip-compressed, or bigWig signal
H3K4me3_blastocyst	H3K4me3	blastocyst	hg19/GRCh37	E:\CSB_TRO_operator_time_DMR_dynamics_2026-05-25\external\histone\H3K4me3_blastocyst.hg19.bed	E:\CSB_TRO_operator_time_DMR_dynamics_2026-05-25\external\histone\H3K4me3_blastocyst.hg19.bed.gz	True	BED_peak_overlap	True	ready	515491	BED/narrowPeak/broadPeak optionally gzip-compressed, or bigWig signal
H3K27me3_8cell	H3K27me3	8cell	hg19/GRCh37	E:\CSB_TRO_operator_time_DMR_dynamics_2026-05-25\external\histone\H3K27me3_8cell.hg19.bed	E:\CSB_TRO_operator_time_DMR_dynamics_2026-05-25\external\histone\H3K27me3_8cell.hg19.bed.gz	True	BED_peak_overlap	True	ready	110584	BED/narrowPeak/broadPeak optionally gzip-compressed, or bigWig signal
H3K27me3_morula	H3K27me3	morula	hg19/GRCh37	E:\CSB_TRO_operator_time_DMR_dynamics_2026-05-25\external\histone\H3K27me3_morula.hg19.bed	E:\CSB_TRO_operator_time_DMR_dynamics_2026-05-25\external\histone\H3K27me3_morula.hg19.bed	True	BED_peak_overlap	True	ready	416497535	BED/narrowPeak/broadPeak optionally gzip-compressed, or bigWig signal
H3K27me3_blastocyst	H3K27me3	blastocyst	hg19/GRCh37	E:\CSB_TRO_operator_time_DMR_dynamics_2026-05-25\external\histone\H3K27me3_blastocyst.hg19.bed	E:\CSB_TRO_operator_time_DMR_dynamics_2026-05-25\external\histone\H3K27me3_blastocyst.hg19.bed.gz	True	BED_peak_overlap	True	ready	2766418	BED/narrowPeak/broadPeak optionally gzip-compressed, or bigWig signal
