## Supplementary material for "An entropy-based diagnostic framework for characterizing methylation state dynamics during preimplantation development": module_motif_enrichment.tsv

module_id	TF	motif_database	motif_id	motif_name	log_odds_ratio	pvalue	motif_hit_count	foreground_nonhit_count	background_hit_count	background_nonhit_count	threshold	n_matched_background_sets	qvalue
M02	KLF4	JASPAR2024_CORE_vertebrates_PWM_matched_bg_q0.95	MA0039.5	KLF4	3.5422935470939034	3.8526731678720665e-07	12	18	16	284	10.858938911058885	10	3.660039509478463e-05
M02	KLF5	JASPAR2024_CORE_vertebrates_PWM_matched_bg_q0.95	MA0599.1	KLF5	3.346050460142893	2.664249039381123e-06	11	19	16	284	11.160025284327652	10	0.00012655182937060334
M01	KLF5	JASPAR2024_CORE_vertebrates_PWM_matched_bg_q0.95	MA0599.1	KLF5	2.404176506647077	0.011478666838157826	5	16	12	198	11.914086810714663	10	0.3634911165416645
M02	SOX2	JASPAR2024_CORE_vertebrates_PWM_matched_bg_q0.95	MA0143.5	SOX2	1.719659968339402	0.04580201585611796	5	25	18	282	10.798786680802987	10	0.9713651102262473
M01	KLF4	JASPAR2024_CORE_vertebrates_PWM_matched_bg_q0.95	MA0039.5	KLF4	1.9114633253983424	0.054999206028321694	4	17	13	197	10.858938911058885	10	0.9713651102262473
M05	ZSCAN4	JASPAR2024_CORE_vertebrates_PWM_matched_bg_q0.95	MA1155.1	ZSCAN4	3.190138222331821	0.06149831351444227	2	4	3	57	0.6776730196123821	10	0.9713651102262473
M02	TFAP2C	JASPAR2024_CORE_vertebrates_PWM_matched_bg_q0.95	MA0815.1	TFAP2C	1.6451551718550808	0.08179916717694714	4	26	15	285	6.9876626016991965	10	0.9713651102262473
M02	KLF17	JASPAR2024_CORE_vertebrates_PWM_matched_bg_q0.95	MA1514.2	KLF17	1.6451551718550808	0.08179916717694714	4	26	15	285	7.786829739112071	10	0.9713651102262473
M01	TFAP2C	JASPAR2024_CORE_vertebrates_PWM_matched_bg_q0.95	MA0815.1	TFAP2C	1.7145845365939874	0.12245539530040865	3	18	11	199	7.838628080477621	10	1.0
M12	POU5F1	JASPAR2024_CORE_vertebrates_PWM_matched_bg_q0.95	MA1115.2	POU5F1	2.722466024471091	0.2540018121413407	1	3	2	38	8.849164341468033	10	1.0
M12	TEAD4	JASPAR2024_CORE_vertebrates_PWM_matched_bg_q0.95	MA0809.3	TEAD4	2.722466024471091	0.2540018121413407	1	3	2	38	8.705677613016954	10	1.0
M12	TFAP2C	JASPAR2024_CORE_vertebrates_PWM_matched_bg_q0.95	MA0524.3	TFAP2C	2.722466024471091	0.2540018121413407	1	3	2	38	5.511082571171037	10	1.0
M12	TFAP2C	JASPAR2024_CORE_vertebrates_PWM_matched_bg_q0.95	MA0814.3	TFAP2C	2.722466024471091	0.2540018121413407	1	3	2	38	6.059700912607813	10	1.0
M10	POU5F1	JASPAR2024_CORE_vertebrates_PWM_matched_bg_q0.95	MA0142.1	Pou5f1::Sox2	2.773996325111173	0.2558651026393028	1	2	2	28	13.36546379098981	10	1.0
M10	KLF5	JASPAR2024_CORE_vertebrates_PWM_matched_bg_q0.95	MA0599.1	KLF5	2.773996325111173	0.2558651026393028	1	2	2	28	8.957286641539547	10	1.0
M10	KLF17	JASPAR2024_CORE_vertebrates_PWM_matched_bg_q0.95	MA1514.2	KLF17	2.773996325111173	0.2558651026393028	1	2	2	28	5.47632983848802	10	1.0
M10	KLF4	JASPAR2024_CORE_vertebrates_PWM_matched_bg_q0.95	MA0039.5	KLF4	2.773996325111173	0.2558651026393028	1	2	2	28	9.499036136437956	10	1.0
M10	PRDM14	JASPAR2024_CORE_vertebrates_PWM_matched_bg_q0.95	MA1998.2	Prdm14	2.773996325111173	0.2558651026393028	1	2	2	28	7.028951607754595	10	1.0
M05	DUX4	JASPAR2024_CORE_vertebrates_PWM_matched_bg_q0.95	MA0468.1	DUX4	2.16366601097063	0.32340576090575984	1	5	3	57	9.461519280830839	10	1.0
M05	DUXA	JASPAR2024_CORE_vertebrates_PWM_matched_bg_q0.95	MA0884.2	DUXA	2.16366601097063	0.32340576090575984	1	5	3	57	7.480701221396175	10	1.0
M05	KLF17	JASPAR2024_CORE_vertebrates_PWM_matched_bg_q0.95	MA1514.2	KLF17	2.16366601097063	0.32340576090575984	1	5	3	57	6.396678823044486	10	1.0
M01	KLF17	JASPAR2024_CORE_vertebrates_PWM_matched_bg_q0.95	MA1514.2	KLF17	1.153208856190447	0.33471754661665987	2	19	11	199	9.23709999629968	10	1.0
M01	TFAP2C	JASPAR2024_CORE_vertebrates_PWM_matched_bg_q0.95	MA0524.3	TFAP2C	1.153208856190447	0.33471754661665987	2	19	11	199	10.525024203695065	10	1.0
M02	TFAP2C	JASPAR2024_CORE_vertebrates_PWM_matched_bg_q0.95	MA0814.3	TFAP2C	0.8003001645236534	0.34882005417856654	3	27	20	280	11.140467198079682	10	1.0
M02	ZSCAN4	JASPAR2024_CORE_vertebrates_PWM_matched_bg_q0.95	MA1155.1	ZSCAN4	0.6921887056985881	0.4699996755740083	2	28	15	285	3.4138385108767295	10	1.0
M02	TFAP2C	JASPAR2024_CORE_vertebrates_PWM_matched_bg_q0.95	MA0524.3	TFAP2C	0.6921887056985881	0.4699996755740083	2	28	15	285	9.45421300775496	10	1.0
M01	DUX4	JASPAR2024_CORE_vertebrates_PWM_matched_bg_q0.95	MA0468.1	DUX4	0.3440934762684055	0.6906648465160483	1	20	11	199	10.802775456424627	10	1.0
M01	NR3C2	JASPAR2024_CORE_vertebrates_PWM_matched_bg_q0.95	MA0727.2	NR3C2	0.3440934762684055	0.6906648465160483	1	20	11	199	-0.23081894619481125	10	1.0
M01	POU5F1	JASPAR2024_CORE_vertebrates_PWM_matched_bg_q0.95	MA1115.2	POU5F1	0.3440934762684055	0.6906648465160483	1	20	11	199	11.667651457573111	10	1.0
M01	TEAD4	JASPAR2024_CORE_vertebrates_PWM_matched_bg_q0.95	MA0809.3	TEAD4	0.3440934762684055	0.6906648465160483	1	20	11	199	10.37204813447544	10	1.0
M01	TFAP2C	JASPAR2024_CORE_vertebrates_PWM_matched_bg_q0.95	MA0814.3	TFAP2C	0.3440934762684055	0.6906648465160483	1	20	11	199	11.73169525520713	10	1.0
M02	POU5F1	JASPAR2024_CORE_vertebrates_PWM_matched_bg_q0.95	MA1115.2	POU5F1	-0.1969246100094825	0.7678275312596129	2	28	27	273	10.248071970772967	10	1.0
M01	NANOG	JASPAR2024_CORE_vertebrates_PWM_matched_bg_q0.95	MA2339.1	Nanog	-0.012184996765893123	0.771726013944462	1	20	14	196	9.825502574619618	10	1.0
M02	DUXA	JASPAR2024_CORE_vertebrates_PWM_matched_bg_q0.95	MA0884.2	DUXA	-0.09452992366471737	0.7904028943705801	1	29	15	285	7.098280621607371	10	1.0
M01	CDX2	JASPAR2024_CORE_vertebrates_PWM_matched_bg_q0.95	MA0465.3	CDX2	-1.6658602475710635	0.9999999999999417	0	21	14	196	11.698930056913118	10	1.0
M12	NANOG	JASPAR2024_CORE_vertebrates_PWM_matched_bg_q0.95	MA2339.1	Nanog	0.2515387669959644	0.999999999999969	0	4	3	37	8.744137092732633	10	1.0
M12	POU5F1	JASPAR2024_CORE_vertebrates_PWM_matched_bg_q0.95	MA0142.1	Pou5f1::Sox2	0.7749334443652268	0.9999999999999792	0	4	2	38	10.825450491018952	10	1.0
M12	DUX4	JASPAR2024_CORE_vertebrates_PWM_matched_bg_q0.95	MA0468.1	DUX4	0.7749334443652268	0.9999999999999792	0	4	2	38	3.6662007814141333	10	1.0
M12	KLF5	JASPAR2024_CORE_vertebrates_PWM_matched_bg_q0.95	MA0599.1	KLF5	0.7749334443652268	0.9999999999999792	0	4	2	38	8.290071990046075	10	1.0
M12	TFAP2C	JASPAR2024_CORE_vertebrates_PWM_matched_bg_q0.95	MA0815.1	TFAP2C	0.7749334443652268	0.9999999999999792	0	4	2	38	-1.1383116521926737	10	1.0
M12	ZSCAN4	JASPAR2024_CORE_vertebrates_PWM_matched_bg_q0.95	MA1155.1	ZSCAN4	0.7749334443652268	0.9999999999999792	0	4	2	38	3.133817560440688	10	1.0
M12	DUXA	JASPAR2024_CORE_vertebrates_PWM_matched_bg_q0.95	MA0884.2	DUXA	0.7749334443652268	0.9999999999999792	0	4	2	38	4.036943312199101	10	1.0
M12	CDX2	JASPAR2024_CORE_vertebrates_PWM_matched_bg_q0.95	MA0465.3	CDX2	0.7749334443652268	0.9999999999999792	0	4	2	38	9.849161800536047	10	1.0
M12	SOX2	JASPAR2024_CORE_vertebrates_PWM_matched_bg_q0.95	MA0143.5	SOX2	0.7749334443652268	0.9999999999999792	0	4	2	38	10.892842394823143	10	1.0
M12	KLF17	JASPAR2024_CORE_vertebrates_PWM_matched_bg_q0.95	MA1514.2	KLF17	0.7749334443652268	0.9999999999999792	0	4	2	38	4.088566367211262	10	1.0
M12	KLF4	JASPAR2024_CORE_vertebrates_PWM_matched_bg_q0.95	MA0039.5	KLF4	0.7749334443652268	0.9999999999999792	0	4	2	38	7.015156661556596	10	1.0
M12	NR3C2	JASPAR2024_CORE_vertebrates_PWM_matched_bg_q0.95	MA0727.2	NR3C2	0.7749334443652268	0.9999999999999792	0	4	2	38	-8.787649660070343	10	1.0
M12	OTX2	JASPAR2024_CORE_vertebrates_PWM_matched_bg_q0.95	MA0712.3	OTX2	0.7749334443652268	0.9999999999999792	0	4	2	38	7.793836360465383	10	1.0
M12	GATA3	JASPAR2024_CORE_vertebrates_PWM_matched_bg_q0.95	MA0037.5	Gata3	0.7749334443652268	0.9999999999999792	0	4	2	38	9.485063541663825	10	1.0
M12	PRDM14	JASPAR2024_CORE_vertebrates_PWM_matched_bg_q0.95	MA1998.2	Prdm14	0.7749334443652268	0.9999999999999792	0	4	2	38	7.71087874809631	10	1.0
M01	POU5F1	JASPAR2024_CORE_vertebrates_PWM_matched_bg_q0.95	MA0142.1	Pou5f1::Sox2	-1.309581774536765	0.9999999999999892	0	21	11	199	11.879069192411558	10	1.0
M01	ZSCAN4	JASPAR2024_CORE_vertebrates_PWM_matched_bg_q0.95	MA1155.1	ZSCAN4	-1.309581774536765	0.9999999999999892	0	21	11	199	3.928961184173936	10	1.0
M01	DUXA	JASPAR2024_CORE_vertebrates_PWM_matched_bg_q0.95	MA0884.2	DUXA	-1.309581774536765	0.9999999999999892	0	21	11	199	8.205793150870399	10	1.0
M01	SOX2	JASPAR2024_CORE_vertebrates_PWM_matched_bg_q0.95	MA0143.5	SOX2	-1.309581774536765	0.9999999999999892	0	21	11	199	11.833399535024732	10	1.0
M01	GATA3	JASPAR2024_CORE_vertebrates_PWM_matched_bg_q0.95	MA0037.5	Gata3	-1.309581774536765	0.9999999999999892	0	21	11	199	11.150825521639089	10	1.0
M05	SOX2	JASPAR2024_CORE_vertebrates_PWM_matched_bg_q0.95	MA0143.5	SOX2	-0.05018575716821663	0.9999999999999992	0	6	4	56	12.679900961206219	10	1.0
M05	POU5F1	JASPAR2024_CORE_vertebrates_PWM_matched_bg_q0.95	MA1115.2	POU5F1	-0.05018575716821663	0.9999999999999992	0	6	4	56	12.829125583136944	10	1.0
M05	TEAD4	JASPAR2024_CORE_vertebrates_PWM_matched_bg_q0.95	MA0809.3	TEAD4	-0.05018575716821663	0.9999999999999992	0	6	4	56	12.214599584454348	10	1.0
M05	GATA3	JASPAR2024_CORE_vertebrates_PWM_matched_bg_q0.95	MA0037.5	Gata3	-0.05018575716821663	0.9999999999999992	0	6	4	56	10.988642742317468	10	1.0
M02	OTX2	JASPAR2024_CORE_vertebrates_PWM_matched_bg_q0.95	MA0712.3	OTX2	-2.6735149320633393	0.9999999999999998	0	30	28	272	12.480226982473884	10	1.0
M05	POU5F1	JASPAR2024_CORE_vertebrates_PWM_matched_bg_q0.95	MA0142.1	Pou5f1::Sox2	0.33769541074567894	1.000000000000008	0	6	3	57	11.375078225628675	10	1.0
M05	KLF5	JASPAR2024_CORE_vertebrates_PWM_matched_bg_q0.95	MA0599.1	KLF5	0.33769541074567894	1.000000000000008	0	6	3	57	10.144845952525406	10	1.0
M05	TFAP2C	JASPAR2024_CORE_vertebrates_PWM_matched_bg_q0.95	MA0815.1	TFAP2C	0.33769541074567894	1.000000000000008	0	6	3	57	4.468706881897874	10	1.0
M05	CDX2	JASPAR2024_CORE_vertebrates_PWM_matched_bg_q0.95	MA0465.3	CDX2	0.33769541074567894	1.000000000000008	0	6	3	57	11.137566147599138	10	1.0
M05	KLF4	JASPAR2024_CORE_vertebrates_PWM_matched_bg_q0.95	MA0039.5	KLF4	0.33769541074567894	1.000000000000008	0	6	3	57	10.064164841277243	10	1.0
M05	NR3C2	JASPAR2024_CORE_vertebrates_PWM_matched_bg_q0.95	MA0727.2	NR3C2	0.33769541074567894	1.000000000000008	0	6	3	57	1.0444053202563406	10	1.0
M05	TFAP2C	JASPAR2024_CORE_vertebrates_PWM_matched_bg_q0.95	MA0524.3	TFAP2C	0.33769541074567894	1.000000000000008	0	6	3	57	10.653919200268154	10	1.0
M05	NANOG	JASPAR2024_CORE_vertebrates_PWM_matched_bg_q0.95	MA2339.1	Nanog	0.33769541074567894	1.000000000000008	0	6	3	57	9.83827042166882	10	1.0
M05	PRDM14	JASPAR2024_CORE_vertebrates_PWM_matched_bg_q0.95	MA1998.2	Prdm14	0.33769541074567894	1.000000000000008	0	6	3	57	10.609542221057398	10	1.0
M10	DUX4	JASPAR2024_CORE_vertebrates_PWM_matched_bg_q0.95	MA0468.1	DUX4	0.7036069972197753	1.0000000000000149	0	3	2	28	16.2624202435264	10	1.0
M10	TFAP2C	JASPAR2024_CORE_vertebrates_PWM_matched_bg_q0.95	MA0815.1	TFAP2C	0.7036069972197753	1.0000000000000149	0	3	2	28	-2.569316252846917	10	1.0
M10	ZSCAN4	JASPAR2024_CORE_vertebrates_PWM_matched_bg_q0.95	MA1155.1	ZSCAN4	0.7036069972197753	1.0000000000000149	0	3	2	28	-5.8547329806786665	10	1.0
M10	DUXA	JASPAR2024_CORE_vertebrates_PWM_matched_bg_q0.95	MA0884.2	DUXA	0.7036069972197753	1.0000000000000149	0	3	2	28	11.375373485478333	10	1.0
M10	CDX2	JASPAR2024_CORE_vertebrates_PWM_matched_bg_q0.95	MA0465.3	CDX2	0.7036069972197753	1.0000000000000149	0	3	2	28	11.024160705301476	10	1.0
M10	SOX2	JASPAR2024_CORE_vertebrates_PWM_matched_bg_q0.95	MA0143.5	SOX2	0.16664986940945156	1.0000000000000149	0	3	3	27	10.798786680802987	10	1.0
M10	NR3C2	JASPAR2024_CORE_vertebrates_PWM_matched_bg_q0.95	MA0727.2	NR3C2	0.7036069972197753	1.0000000000000149	0	3	2	28	-6.733510970387511	10	1.0
M10	OTX2	JASPAR2024_CORE_vertebrates_PWM_matched_bg_q0.95	MA0712.3	OTX2	0.7036069972197753	1.0000000000000149	0	3	2	28	7.702620177180685	10	1.0
M10	POU5F1	JASPAR2024_CORE_vertebrates_PWM_matched_bg_q0.95	MA1115.2	POU5F1	0.7036069972197753	1.0000000000000149	0	3	2	28	11.667651457573147	10	1.0
M10	TEAD4	JASPAR2024_CORE_vertebrates_PWM_matched_bg_q0.95	MA0809.3	TEAD4	0.7036069972197753	1.0000000000000149	0	3	2	28	6.144426747984486	10	1.0
M10	TFAP2C	JASPAR2024_CORE_vertebrates_PWM_matched_bg_q0.95	MA0524.3	TFAP2C	0.7036069972197753	1.0000000000000149	0	3	2	28	6.052541786761395	10	1.0
M10	TFAP2C	JASPAR2024_CORE_vertebrates_PWM_matched_bg_q0.95	MA0814.3	TFAP2C	0.7036069972197753	1.0000000000000149	0	3	2	28	7.133118319552742	10	1.0
M10	NANOG	JASPAR2024_CORE_vertebrates_PWM_matched_bg_q0.95	MA2339.1	Nanog	0.7036069972197753	1.0000000000000149	0	3	2	28	7.668378138160023	10	1.0
M10	GATA3	JASPAR2024_CORE_vertebrates_PWM_matched_bg_q0.95	MA0037.5	Gata3	0.7036069972197753	1.0000000000000149	0	3	2	28	9.698009597767356	10	1.0
M05	OTX2	JASPAR2024_CORE_vertebrates_PWM_matched_bg_q0.95	MA0712.3	OTX2	-0.8658633273484637	1.000000000000034	0	6	7	53	12.480226982473884	10	1.0
M01	OTX2	JASPAR2024_CORE_vertebrates_PWM_matched_bg_q0.95	MA0712.3	OTX2	-2.2101695718268597	1.0000000000000406	0	21	20	190	12.480226982473884	10	1.0
M02	CDX2	JASPAR2024_CORE_vertebrates_PWM_matched_bg_q0.95	MA0465.3	CDX2	-1.822846614614758	1.000000000000054	0	30	16	284	11.626002368082036	10	1.0
M02	GATA3	JASPAR2024_CORE_vertebrates_PWM_matched_bg_q0.95	MA0037.5	Gata3	-1.822846614614758	1.000000000000054	0	30	16	284	10.988642742317468	10	1.0
M01	PRDM14	JASPAR2024_CORE_vertebrates_PWM_matched_bg_q0.95	MA1998.2	Prdm14	-1.4371257473338648	1.000000000000059	0	21	12	198	10.778219250852283	10	1.0
M05	TFAP2C	JASPAR2024_CORE_vertebrates_PWM_matched_bg_q0.95	MA0814.3	TFAP2C	-0.632695111505258	1.0000000000000837	0	6	6	54	11.140467198079682	10	1.0
M02	POU5F1	JASPAR2024_CORE_vertebrates_PWM_matched_bg_q0.95	MA0142.1	Pou5f1::Sox2	-1.7275867125869186	1.0000000000001814	0	30	15	285	11.350131255281728	10	1.0
M02	DUX4	JASPAR2024_CORE_vertebrates_PWM_matched_bg_q0.95	MA0468.1	DUX4	-1.7275867125869186	1.0000000000001814	0	30	15	285	11.37128476579391	10	1.0
M02	NR3C2	JASPAR2024_CORE_vertebrates_PWM_matched_bg_q0.95	MA0727.2	NR3C2	-1.7275867125869186	1.0000000000001814	0	30	15	285	1.1318683728762438	10	1.0
M02	PRDM14	JASPAR2024_CORE_vertebrates_PWM_matched_bg_q0.95	MA1998.2	Prdm14	-1.7275867125869186	1.0000000000001814	0	30	15	285	10.612221476588799	10	1.0
M02	TEAD4	JASPAR2024_CORE_vertebrates_PWM_matched_bg_q0.95	MA0809.3	TEAD4	-1.9128154295656237	1.000000000000212	0	30	17	283	12.214599584454348	10	1.0
M02	NANOG	JASPAR2024_CORE_vertebrates_PWM_matched_bg_q0.95	MA2339.1	Nanog	-1.9128154295656237	1.000000000000212	0	30	17	283	9.825502574619618	10	1.0
