## Supplementary material for "An entropy-based diagnostic framework for characterizing methylation state dynamics during preimplantation development": module_motif_enrichment_template.tsv

module_id	TF	motif_database	log_odds_ratio	pvalue	qvalue	motif_hit_count	background_hit_count	note
M05	DUX4	JASPAR_or_HOCOMOCO_or_CISBP						Fill from HOMER/FIMO/module-specific motif enrichment against matched background.
M05	DUXA	JASPAR_or_HOCOMOCO_or_CISBP						Fill from HOMER/FIMO/module-specific motif enrichment against matched background.
M05	TPRX1	JASPAR_or_HOCOMOCO_or_CISBP						Fill from HOMER/FIMO/module-specific motif enrichment against matched background.
M05	TPRX2	JASPAR_or_HOCOMOCO_or_CISBP						Fill from HOMER/FIMO/module-specific motif enrichment against matched background.
M05	LEUTX	JASPAR_or_HOCOMOCO_or_CISBP						Fill from HOMER/FIMO/module-specific motif enrichment against matched background.
M05	ZSCAN4	JASPAR_or_HOCOMOCO_or_CISBP						Fill from HOMER/FIMO/module-specific motif enrichment against matched background.
M05	ZSCAN4C	JASPAR_or_HOCOMOCO_or_CISBP						Fill from HOMER/FIMO/module-specific motif enrichment against matched background.
M05	ZSCAN4D	JASPAR_or_HOCOMOCO_or_CISBP						Fill from HOMER/FIMO/module-specific motif enrichment against matched background.
M05	KLF17	JASPAR_or_HOCOMOCO_or_CISBP						Fill from HOMER/FIMO/module-specific motif enrichment against matched background.
M05	TFAP2C	JASPAR_or_HOCOMOCO_or_CISBP						Fill from HOMER/FIMO/module-specific motif enrichment against matched background.
M05	POU5F1	JASPAR_or_HOCOMOCO_or_CISBP						Fill from HOMER/FIMO/module-specific motif enrichment against matched background.
M05	SOX2	JASPAR_or_HOCOMOCO_or_CISBP						Fill from HOMER/FIMO/module-specific motif enrichment against matched background.
M05	NANOG	JASPAR_or_HOCOMOCO_or_CISBP						Fill from HOMER/FIMO/module-specific motif enrichment against matched background.
M05	TEAD4	JASPAR_or_HOCOMOCO_or_CISBP						Fill from HOMER/FIMO/module-specific motif enrichment against matched background.
M05	GATA3	JASPAR_or_HOCOMOCO_or_CISBP						Fill from HOMER/FIMO/module-specific motif enrichment against matched background.
M05	CDX2	JASPAR_or_HOCOMOCO_or_CISBP						Fill from HOMER/FIMO/module-specific motif enrichment against matched background.
M05	KLF4	JASPAR_or_HOCOMOCO_or_CISBP						Fill from HOMER/FIMO/module-specific motif enrichment against matched background.
M05	KLF5	JASPAR_or_HOCOMOCO_or_CISBP						Fill from HOMER/FIMO/module-specific motif enrichment against matched background.
M05	DPPA2	JASPAR_or_HOCOMOCO_or_CISBP						Fill from HOMER/FIMO/module-specific motif enrichment against matched background.
M05	DPPA4	JASPAR_or_HOCOMOCO_or_CISBP						Fill from HOMER/FIMO/module-specific motif enrichment against matched background.
M05	OTX2	JASPAR_or_HOCOMOCO_or_CISBP						Fill from HOMER/FIMO/module-specific motif enrichment against matched background.
M05	PRDM14	JASPAR_or_HOCOMOCO_or_CISBP						Fill from HOMER/FIMO/module-specific motif enrichment against matched background.
M01	DUX4	JASPAR_or_HOCOMOCO_or_CISBP						Fill from HOMER/FIMO/module-specific motif enrichment against matched background.
M01	DUXA	JASPAR_or_HOCOMOCO_or_CISBP						Fill from HOMER/FIMO/module-specific motif enrichment against matched background.
M01	TPRX1	JASPAR_or_HOCOMOCO_or_CISBP						Fill from HOMER/FIMO/module-specific motif enrichment against matched background.
M01	TPRX2	JASPAR_or_HOCOMOCO_or_CISBP						Fill from HOMER/FIMO/module-specific motif enrichment against matched background.
M01	LEUTX	JASPAR_or_HOCOMOCO_or_CISBP						Fill from HOMER/FIMO/module-specific motif enrichment against matched background.
M01	ZSCAN4	JASPAR_or_HOCOMOCO_or_CISBP						Fill from HOMER/FIMO/module-specific motif enrichment against matched background.
M01	ZSCAN4C	JASPAR_or_HOCOMOCO_or_CISBP						Fill from HOMER/FIMO/module-specific motif enrichment against matched background.
M01	ZSCAN4D	JASPAR_or_HOCOMOCO_or_CISBP						Fill from HOMER/FIMO/module-specific motif enrichment against matched background.
M01	KLF17	JASPAR_or_HOCOMOCO_or_CISBP						Fill from HOMER/FIMO/module-specific motif enrichment against matched background.
M01	TFAP2C	JASPAR_or_HOCOMOCO_or_CISBP						Fill from HOMER/FIMO/module-specific motif enrichment against matched background.
M01	POU5F1	JASPAR_or_HOCOMOCO_or_CISBP						Fill from HOMER/FIMO/module-specific motif enrichment against matched background.
M01	SOX2	JASPAR_or_HOCOMOCO_or_CISBP						Fill from HOMER/FIMO/module-specific motif enrichment against matched background.
M01	NANOG	JASPAR_or_HOCOMOCO_or_CISBP						Fill from HOMER/FIMO/module-specific motif enrichment against matched background.
M01	TEAD4	JASPAR_or_HOCOMOCO_or_CISBP						Fill from HOMER/FIMO/module-specific motif enrichment against matched background.
M01	GATA3	JASPAR_or_HOCOMOCO_or_CISBP						Fill from HOMER/FIMO/module-specific motif enrichment against matched background.
M01	CDX2	JASPAR_or_HOCOMOCO_or_CISBP						Fill from HOMER/FIMO/module-specific motif enrichment against matched background.
M01	KLF4	JASPAR_or_HOCOMOCO_or_CISBP						Fill from HOMER/FIMO/module-specific motif enrichment against matched background.
M01	KLF5	JASPAR_or_HOCOMOCO_or_CISBP						Fill from HOMER/FIMO/module-specific motif enrichment against matched background.
M01	DPPA2	JASPAR_or_HOCOMOCO_or_CISBP						Fill from HOMER/FIMO/module-specific motif enrichment against matched background.
M01	DPPA4	JASPAR_or_HOCOMOCO_or_CISBP						Fill from HOMER/FIMO/module-specific motif enrichment against matched background.
M01	OTX2	JASPAR_or_HOCOMOCO_or_CISBP						Fill from HOMER/FIMO/module-specific motif enrichment against matched background.
M01	PRDM14	JASPAR_or_HOCOMOCO_or_CISBP						Fill from HOMER/FIMO/module-specific motif enrichment against matched background.
M12	DUX4	JASPAR_or_HOCOMOCO_or_CISBP						Fill from HOMER/FIMO/module-specific motif enrichment against matched background.
M12	DUXA	JASPAR_or_HOCOMOCO_or_CISBP						Fill from HOMER/FIMO/module-specific motif enrichment against matched background.
M12	TPRX1	JASPAR_or_HOCOMOCO_or_CISBP						Fill from HOMER/FIMO/module-specific motif enrichment against matched background.
M12	TPRX2	JASPAR_or_HOCOMOCO_or_CISBP						Fill from HOMER/FIMO/module-specific motif enrichment against matched background.
M12	LEUTX	JASPAR_or_HOCOMOCO_or_CISBP						Fill from HOMER/FIMO/module-specific motif enrichment against matched background.
M12	ZSCAN4	JASPAR_or_HOCOMOCO_or_CISBP						Fill from HOMER/FIMO/module-specific motif enrichment against matched background.
M12	ZSCAN4C	JASPAR_or_HOCOMOCO_or_CISBP						Fill from HOMER/FIMO/module-specific motif enrichment against matched background.
M12	ZSCAN4D	JASPAR_or_HOCOMOCO_or_CISBP						Fill from HOMER/FIMO/module-specific motif enrichment against matched background.
M12	KLF17	JASPAR_or_HOCOMOCO_or_CISBP						Fill from HOMER/FIMO/module-specific motif enrichment against matched background.
M12	TFAP2C	JASPAR_or_HOCOMOCO_or_CISBP						Fill from HOMER/FIMO/module-specific motif enrichment against matched background.
M12	POU5F1	JASPAR_or_HOCOMOCO_or_CISBP						Fill from HOMER/FIMO/module-specific motif enrichment against matched background.
M12	SOX2	JASPAR_or_HOCOMOCO_or_CISBP						Fill from HOMER/FIMO/module-specific motif enrichment against matched background.
M12	NANOG	JASPAR_or_HOCOMOCO_or_CISBP						Fill from HOMER/FIMO/module-specific motif enrichment against matched background.
M12	TEAD4	JASPAR_or_HOCOMOCO_or_CISBP						Fill from HOMER/FIMO/module-specific motif enrichment against matched background.
M12	GATA3	JASPAR_or_HOCOMOCO_or_CISBP						Fill from HOMER/FIMO/module-specific motif enrichment against matched background.
M12	CDX2	JASPAR_or_HOCOMOCO_or_CISBP						Fill from HOMER/FIMO/module-specific motif enrichment against matched background.
M12	KLF4	JASPAR_or_HOCOMOCO_or_CISBP						Fill from HOMER/FIMO/module-specific motif enrichment against matched background.
M12	KLF5	JASPAR_or_HOCOMOCO_or_CISBP						Fill from HOMER/FIMO/module-specific motif enrichment against matched background.
M12	DPPA2	JASPAR_or_HOCOMOCO_or_CISBP						Fill from HOMER/FIMO/module-specific motif enrichment against matched background.
M12	DPPA4	JASPAR_or_HOCOMOCO_or_CISBP						Fill from HOMER/FIMO/module-specific motif enrichment against matched background.
M12	OTX2	JASPAR_or_HOCOMOCO_or_CISBP						Fill from HOMER/FIMO/module-specific motif enrichment against matched background.
M12	PRDM14	JASPAR_or_HOCOMOCO_or_CISBP						Fill from HOMER/FIMO/module-specific motif enrichment against matched background.
M02	DUX4	JASPAR_or_HOCOMOCO_or_CISBP						Fill from HOMER/FIMO/module-specific motif enrichment against matched background.
M02	DUXA	JASPAR_or_HOCOMOCO_or_CISBP						Fill from HOMER/FIMO/module-specific motif enrichment against matched background.
M02	TPRX1	JASPAR_or_HOCOMOCO_or_CISBP						Fill from HOMER/FIMO/module-specific motif enrichment against matched background.
M02	TPRX2	JASPAR_or_HOCOMOCO_or_CISBP						Fill from HOMER/FIMO/module-specific motif enrichment against matched background.
M02	LEUTX	JASPAR_or_HOCOMOCO_or_CISBP						Fill from HOMER/FIMO/module-specific motif enrichment against matched background.
M02	ZSCAN4	JASPAR_or_HOCOMOCO_or_CISBP						Fill from HOMER/FIMO/module-specific motif enrichment against matched background.
M02	ZSCAN4C	JASPAR_or_HOCOMOCO_or_CISBP						Fill from HOMER/FIMO/module-specific motif enrichment against matched background.
M02	ZSCAN4D	JASPAR_or_HOCOMOCO_or_CISBP						Fill from HOMER/FIMO/module-specific motif enrichment against matched background.
M02	KLF17	JASPAR_or_HOCOMOCO_or_CISBP						Fill from HOMER/FIMO/module-specific motif enrichment against matched background.
M02	TFAP2C	JASPAR_or_HOCOMOCO_or_CISBP						Fill from HOMER/FIMO/module-specific motif enrichment against matched background.
M02	POU5F1	JASPAR_or_HOCOMOCO_or_CISBP						Fill from HOMER/FIMO/module-specific motif enrichment against matched background.
M02	SOX2	JASPAR_or_HOCOMOCO_or_CISBP						Fill from HOMER/FIMO/module-specific motif enrichment against matched background.
M02	NANOG	JASPAR_or_HOCOMOCO_or_CISBP						Fill from HOMER/FIMO/module-specific motif enrichment against matched background.
M02	TEAD4	JASPAR_or_HOCOMOCO_or_CISBP						Fill from HOMER/FIMO/module-specific motif enrichment against matched background.
M02	GATA3	JASPAR_or_HOCOMOCO_or_CISBP						Fill from HOMER/FIMO/module-specific motif enrichment against matched background.
M02	CDX2	JASPAR_or_HOCOMOCO_or_CISBP						Fill from HOMER/FIMO/module-specific motif enrichment against matched background.
M02	KLF4	JASPAR_or_HOCOMOCO_or_CISBP						Fill from HOMER/FIMO/module-specific motif enrichment against matched background.
M02	KLF5	JASPAR_or_HOCOMOCO_or_CISBP						Fill from HOMER/FIMO/module-specific motif enrichment against matched background.
M02	DPPA2	JASPAR_or_HOCOMOCO_or_CISBP						Fill from HOMER/FIMO/module-specific motif enrichment against matched background.
M02	DPPA4	JASPAR_or_HOCOMOCO_or_CISBP						Fill from HOMER/FIMO/module-specific motif enrichment against matched background.
M02	OTX2	JASPAR_or_HOCOMOCO_or_CISBP						Fill from HOMER/FIMO/module-specific motif enrichment against matched background.
M02	PRDM14	JASPAR_or_HOCOMOCO_or_CISBP						Fill from HOMER/FIMO/module-specific motif enrichment against matched background.
M10	DUX4	JASPAR_or_HOCOMOCO_or_CISBP						Fill from HOMER/FIMO/module-specific motif enrichment against matched background.
M10	DUXA	JASPAR_or_HOCOMOCO_or_CISBP						Fill from HOMER/FIMO/module-specific motif enrichment against matched background.
M10	TPRX1	JASPAR_or_HOCOMOCO_or_CISBP						Fill from HOMER/FIMO/module-specific motif enrichment against matched background.
M10	TPRX2	JASPAR_or_HOCOMOCO_or_CISBP						Fill from HOMER/FIMO/module-specific motif enrichment against matched background.
M10	LEUTX	JASPAR_or_HOCOMOCO_or_CISBP						Fill from HOMER/FIMO/module-specific motif enrichment against matched background.
M10	ZSCAN4	JASPAR_or_HOCOMOCO_or_CISBP						Fill from HOMER/FIMO/module-specific motif enrichment against matched background.
M10	ZSCAN4C	JASPAR_or_HOCOMOCO_or_CISBP						Fill from HOMER/FIMO/module-specific motif enrichment against matched background.
M10	ZSCAN4D	JASPAR_or_HOCOMOCO_or_CISBP						Fill from HOMER/FIMO/module-specific motif enrichment against matched background.
M10	KLF17	JASPAR_or_HOCOMOCO_or_CISBP						Fill from HOMER/FIMO/module-specific motif enrichment against matched background.
M10	TFAP2C	JASPAR_or_HOCOMOCO_or_CISBP						Fill from HOMER/FIMO/module-specific motif enrichment against matched background.
M10	POU5F1	JASPAR_or_HOCOMOCO_or_CISBP						Fill from HOMER/FIMO/module-specific motif enrichment against matched background.
M10	SOX2	JASPAR_or_HOCOMOCO_or_CISBP						Fill from HOMER/FIMO/module-specific motif enrichment against matched background.
M10	NANOG	JASPAR_or_HOCOMOCO_or_CISBP						Fill from HOMER/FIMO/module-specific motif enrichment against matched background.
M10	TEAD4	JASPAR_or_HOCOMOCO_or_CISBP						Fill from HOMER/FIMO/module-specific motif enrichment against matched background.
M10	GATA3	JASPAR_or_HOCOMOCO_or_CISBP						Fill from HOMER/FIMO/module-specific motif enrichment against matched background.
M10	CDX2	JASPAR_or_HOCOMOCO_or_CISBP						Fill from HOMER/FIMO/module-specific motif enrichment against matched background.
M10	KLF4	JASPAR_or_HOCOMOCO_or_CISBP						Fill from HOMER/FIMO/module-specific motif enrichment against matched background.
M10	KLF5	JASPAR_or_HOCOMOCO_or_CISBP						Fill from HOMER/FIMO/module-specific motif enrichment against matched background.
M10	DPPA2	JASPAR_or_HOCOMOCO_or_CISBP						Fill from HOMER/FIMO/module-specific motif enrichment against matched background.
M10	DPPA4	JASPAR_or_HOCOMOCO_or_CISBP						Fill from HOMER/FIMO/module-specific motif enrichment against matched background.
M10	OTX2	JASPAR_or_HOCOMOCO_or_CISBP						Fill from HOMER/FIMO/module-specific motif enrichment against matched background.
M10	PRDM14	JASPAR_or_HOCOMOCO_or_CISBP						Fill from HOMER/FIMO/module-specific motif enrichment against matched background.
