## Supplementary material for "An entropy-based diagnostic framework for characterizing methylation state dynamics during preimplantation development": GSE49828_filelist.txt

#Archive/File	Name	Time	Size	Type
Archive	GSE49828_RAW.tar	07/24/2014 05:37:58	515676160	TAR
File	GSM1396500_scRRBS_PN1_methylation_calling.bed.txt.gz	05/14/2014 09:19:37	15870508	TXT
File	GSM1396501_scRRBS_PN2_methylation_calling.bed.txt.gz	05/14/2014 09:19:37	15826559	TXT
File	GSM1396502_scRRBS_PN3_methylation_calling.bed.txt.gz	05/14/2014 09:19:37	8561190	TXT
File	GSM1396503_scRRBS_PN4_methylation_calling.bed.txt.gz	05/14/2014 09:19:37	10023217	TXT
File	GSM1396504_scRRBS_PN5_methylation_calling.bed.txt.gz	05/14/2014 09:19:37	7945581	TXT
File	GSM1396505_scRRBS_PN6_methylation_calling.bed.txt.gz	05/14/2014 09:19:37	9642611	TXT
File	GSM1396506_scRRBS_PN7_methylation_calling.bed.txt.gz	05/14/2014 09:19:37	20348313	TXT
File	GSM1396507_scRRBS_PN8_methylation_calling.bed.txt.gz	05/14/2014 09:19:37	11727061	TXT
File	GSM1396508_scRRBS_PN9_methylation_calling.bed.txt.gz	05/14/2014 09:19:37	8878791	TXT
File	GSM1396509_scRRBS_PN10_methylation_calling.bed.txt.gz	05/14/2014 09:19:37	6667863	TXT
File	GSM1396510_scRRBS_PN11_methylation_calling.bed.txt.gz	05/14/2014 09:19:37	9589172	TXT
File	GSM1396511_scRRBS_PN12_methylation_calling.bed.txt.gz	05/14/2014 09:19:37	8408788	TXT
File	GSM1396512_scRRBS_PN13_methylation_calling.bed.txt.gz	05/14/2014 09:19:37	31520890	TXT
File	GSM1396513_scRRBS_PN14_methylation_calling.bed.txt.gz	05/14/2014 09:19:37	25985944	TXT
File	GSM1396514_scRRBS_PN15_methylation_calling.bed.txt.gz	05/14/2014 09:19:37	15229564	TXT
File	GSM1396515_scRRBS_PN16_methylation_calling.bed.txt.gz	05/14/2014 09:19:37	10918426	TXT
File	GSM1396516_scRRBS_PN17_methylation_calling.bed.txt.gz	05/14/2014 09:19:37	15066036	TXT
File	GSM1396517_scRRBS_PN18_methylation_calling.bed.txt.gz	05/14/2014 09:19:37	16807527	TXT
File	GSM1396518_scRRBS_PN19_methylation_calling.bed.txt.gz	05/14/2014 09:19:37	20822276	TXT
File	GSM1396519_scRRBS_PN20_methylation_calling.bed.txt.gz	05/14/2014 09:19:37	7878715	TXT
File	GSM1396520_scRRBS_PN21_methylation_calling.bed.txt.gz	05/14/2014 09:19:37	11835637	TXT
File	GSM1396521_scRRBS_PN22_methylation_calling.bed.txt.gz	05/14/2014 09:19:37	10873175	TXT
File	GSM1396522_scRRBS_PN23_methylation_calling.bed.txt.gz	05/14/2014 09:19:37	8460514	TXT
File	GSM1396523_scRRBS_PN24_methylation_calling.bed.txt.gz	05/14/2014 09:19:37	10669711	TXT
File	GSM1396524_scRRBS_PN25_methylation_calling.bed.txt.gz	05/14/2014 09:19:37	9644385	TXT
File	GSM1396525_scRRBS_PN26_methylation_calling.bed.txt.gz	05/14/2014 09:19:37	8745556	TXT
File	GSM1396526_scRRBS_PN27_methylation_calling.bed.txt.gz	05/14/2014 09:19:37	10864942	TXT
File	GSM1396527_scRRBS_PN28_methylation_calling.bed.txt.gz	05/14/2014 09:19:37	13673563	TXT
File	GSM1396528_scRRBS_MII_Oocyte1_methylation_calling.bed.txt.gz	05/14/2014 09:19:37	29979795	TXT
File	GSM1396529_scRRBS_MII_Oocyte2_methylation_calling.bed.txt.gz	05/14/2014 09:19:37	13405183	TXT
File	GSM1396530_scRRBS_MII_Oocyte3_methylation_calling.bed.txt.gz	05/14/2014 09:19:37	29336249	TXT
File	GSM1396531_scRRBS_Sperm1_methylation_calling.bed.txt.gz	05/14/2014 09:19:37	12774158	TXT
File	GSM1396532_scRRBS_Sperm2_methylation_calling.bed.txt.gz	05/14/2014 09:19:37	4168743	TXT
File	GSM1396533_scRRBS_Sperm3_methylation_calling.bed.txt.gz	05/14/2014 09:19:38	23210844	TXT
File	GSM1396534_scRRBS_Sperm4_methylation_calling.bed.txt.gz	05/14/2014 09:19:38	39308377	TXT
File	GSM1396537_Bulk_RNA_human_postimplantation_embryo1_expression.txt.gz	05/22/2014 09:46:36	325443	TXT
File	GSM1396538_Bulk_RNA_human_postimplantation_embryo2_expression.txt.gz	05/22/2014 09:46:36	324310	TXT
File	GSM1396539_Bulk_RNA_human_postimplantation_embryo3_expression.txt.gz	05/22/2014 09:46:36	324476	TXT
