## Supplementary material for "An entropy-based diagnostic framework for characterizing methylation state dynamics during preimplantation development": GSE56697_filelist.txt

#Archive/File	Name	Time	Size	Type
Archive	GSE56697_RAW.tar	04/15/2017 09:52:15	3019397120	TAR
File	GSM1366944_oocyte_fpkm-0409.xlsx.gz	04/10/2014 13:44:51	1063862	XLSX
File	GSM1386019_oocyte_mc_CG_plus.bed.gz	05/26/2014 09:59:40	179830330	BED
File	GSM1386020_sperm_mc_CG_plus.bed.gz	05/26/2014 10:00:37	183960822	BED
File	GSM1386021_2cell_mc_CG_maternal_plus.bed.gz	05/26/2014 10:00:48	36491122	BED
File	GSM1386021_2cell_mc_CG_paternal_plus.bed.gz	05/26/2014 10:00:54	20332888	BED
File	GSM1386021_2cell_mc_CG_plus.bed.gz	05/26/2014 10:01:57	215272543	BED
File	GSM1386022_4cell_mc_CG_maternal_plus.bed.gz	05/26/2014 10:02:07	29852381	BED
File	GSM1386022_4cell_mc_CG_paternal_plus.bed.gz	05/26/2014 10:02:13	20694635	BED
File	GSM1386022_4cell_mc_CG_plus.bed.gz	05/26/2014 10:03:14	207130469	BED
File	GSM1386023_ICM_mc_CG_maternal_plus.bed.gz	05/26/2014 10:03:20	22086025	BED
File	GSM1386023_ICM_mc_CG_paternal_plus.bed.gz	05/26/2014 10:03:26	19939240	BED
File	GSM1386023_ICM_mc_CG_plus.bed.gz	05/26/2014 10:04:20	182912008	BED
File	GSM1386024_E65_mc_CG_maternal_plus.bed.gz	05/26/2014 10:04:30	33280874	BED
File	GSM1386024_E65_mc_CG_paternal_plus.bed.gz	05/26/2014 10:04:40	30647439	BED
File	GSM1386024_E65_mc_CG_plus.bed.gz	05/26/2014 10:05:43	215513496	BED
File	GSM1386025_E75_mc_CG_maternal_plus.bed.gz	05/26/2014 10:05:51	27454937	BED
File	GSM1386025_E75_mc_CG_paternal_plus.bed.gz	05/26/2014 10:05:59	25073261	BED
File	GSM1386025_E75_mc_CG_plus.bed.gz	05/26/2014 10:06:57	195000081	BED
File	GSM1386026_E135F_mc_CG_plus.bed.gz	05/26/2014 10:07:41	156948809	BED
File	GSM1386027_E135M_mc_CG_plus.bed.gz	05/26/2014 10:08:27	160282975	BED
File	GSM1386028_2cell_hmc_CG_+.bed.gz	05/26/2014 10:09:14	163918282	BED
File	GSM1386028_2cell_hmc_CG_-.bed.gz	05/26/2014 10:10:00	163839162	BED
File	GSM1386028_2cell_hmc_maternal_CG_+.bed.gz	05/26/2014 10:10:10	29495245	BED
File	GSM1386028_2cell_hmc_maternal_CG_-.bed.gz	05/26/2014 10:10:19	29435693	BED
File	GSM1386028_2cell_hmc_paternal_CG_+.bed.gz	05/26/2014 10:10:25	23492839	BED
File	GSM1386028_2cell_hmc_paternal_CG_-.bed.gz	05/26/2014 10:10:32	23442990	BED
File	GSM1386029_2cell_fcab_CG_+.bed.gz	05/26/2014 10:11:28	186392087	BED
File	GSM1386029_2cell_fcab_CG_-.bed.gz	05/26/2014 10:12:24	186297999	BED
File	GSM1386029_2cell_fcab_maternal_CG_+.bed.gz	05/26/2014 10:12:33	29989351	BED
File	GSM1386029_2cell_fcab_maternal_CG_-.bed.gz	05/26/2014 10:12:42	29974717	BED
File	GSM1386029_2cell_fcab_paternal_CG_+.bed.gz	05/26/2014 10:12:49	21977001	BED
File	GSM1386029_2cell_fcab_paternal_CG_-.bed.gz	05/26/2014 10:12:56	21927977	BED
File	GSM2577161_E35_mc_CG_plus.bed.gz	04/12/2017 23:55:16	145419426	BED
