## Supplementary material for "An entropy-based diagnostic framework for characterizing methylation state dynamics during preimplantation development": GSE102970_TableS6_age_cpg_weights.tsv

cpg_id	cluster_name	chr	start	end	age_weight_5yr	age_weight_per_year
cg00416945	cluster_3123	chr16	88165722	88165938	0.029691182	0.0059382364
cg00659029	cluster_3123	chr16	88165722	88165938	0.029691182	0.0059382364
cg05270617	cluster_840	chr10	23287263	23287284	0.08106502	0.016213004
cg10971559	cluster_840	chr10	23287263	23287284	0.08106502	0.016213004
cg12055258	cluster_7052	chr7	121651766	121652024	0.031851411	0.006370282200000001
cg07132005	cluster_7052	chr7	121651766	121652024	0.031851411	0.006370282200000001
cg03995555	cluster_7052	chr7	121651766	121652024	0.031851411	0.006370282200000001
cg09657435	cluster_7052	chr7	121651766	121652024	0.031851411	0.006370282200000001
cg10410852	cluster_915	chr10	74714308	74714935	0.034264481	0.0068528962
cg21820890	cluster_915	chr10	74714308	74714935	0.034264481	0.0068528962
cg10842126	cluster_915	chr10	74714308	74714935	0.034264481	0.0068528962
cg02044879	cluster_915	chr10	74714308	74714935	0.034264481	0.0068528962
cg12178456	cluster_5923	chr5	120191823	120192115	0.033485903	0.0066971806
cg12202847	cluster_5923	chr5	120191823	120192115	0.033485903	0.0066971806
cg18592745	cluster_4026	chr19	39806522	39806765	-0.028841341	-0.0057682682
cg00471142	cluster_4026	chr19	39806522	39806765	-0.028841341	-0.0057682682
cg07629125	cluster_2190	chr13	58299015	58299073	0.067321522	0.013464304399999998
cg24586528	cluster_2190	chr13	58299015	58299073	0.067321522	0.013464304399999998
cg00119186	cluster_483	chr1	158670124	158670617	0.025181528	0.005036305600000001
cg03002968	cluster_483	chr1	158670124	158670617	0.025181528	0.005036305600000001
cg02245566	cluster_483	chr1	158670124	158670617	0.025181528	0.005036305600000001
cg00093095	cluster_3519	chr17	76481380	76481729	0.033654647	0.0067309294
cg24801087	cluster_3519	chr17	76481380	76481729	0.033654647	0.0067309294
cg10092241	cluster_4028	chr19	40005557	40005602	-0.005814663	-0.0011629326
cg18097850	cluster_4028	chr19	40005557	40005602	-0.005814663	-0.0011629326
cg02192965	cluster_4364	chr2	44502740	44502977	0.050410937	0.010082187400000001
cg03217954	cluster_4364	chr2	44502740	44502977	0.050410937	0.010082187400000001
cg04636834	cluster_2776	chr16	685580	685686	-0.057703016	-0.011540603200000001
cg20319926	cluster_2776	chr16	685580	685686	-0.057703016	-0.011540603200000001
cg13321166	cluster_1387	chr11	59824038	59824089	0.027980847	0.0055961694
cg03348161	cluster_1387	chr11	59824038	59824089	0.027980847	0.0055961694
cg22798737	cluster_6975	chr7	94927713	94928249	0.037164296	0.0074328592
cg09416203	cluster_6975	chr7	94927713	94928249	0.037164296	0.0074328592
cg24829483	cluster_5516	chr4	15341641	15341878	0.020991971	0.0041983942
cg00076653	cluster_5516	chr4	15341641	15341878	0.020991971	0.0041983942
cg12614090	cluster_1007	chr10	116444240	116444463	0.020471085	0.004094217
cg04508114	cluster_1007	chr10	116444240	116444463	0.020471085	0.004094217
cg01185921	cluster_1007	chr10	116444240	116444463	0.020471085	0.004094217
cg13400306	cluster_6892	chr7	37947051	37947061	0.024035571	0.0048071141999999996
cg23169784	cluster_6892	chr7	37947051	37947061	0.024035571	0.0048071141999999996
cg22385595	cluster_7341	chr8	1563040	1563113	0.071478852	0.0142957704
cg25449412	cluster_7341	chr8	1563040	1563113	0.071478852	0.0142957704
cg05009707	cluster_6171	chr6	29555799	29556229	0.026677932	0.0053355864
cg11629449	cluster_6171	chr6	29555799	29556229	0.026677932	0.0053355864
cg22814023	cluster_6171	chr6	29555799	29556229	0.026677932	0.0053355864
cg06434255	cluster_6171	chr6	29555799	29556229	0.026677932	0.0053355864
cg00041666	cluster_6532	chr6	152702330	152702463	0.037280463	0.0074560926
cg07604117	cluster_6532	chr6	152702330	152702463	0.037280463	0.0074560926
cg19827346	cluster_6532	chr6	152702330	152702463	0.037280463	0.0074560926
cg20187047	cluster_6532	chr6	152702330	152702463	0.037280463	0.0074560926
cg13806292	cluster_6532	chr6	152702330	152702463	0.037280463	0.0074560926
cg04260516	cluster_2365	chr14	24630327	24630512	-0.041337281	-0.008267456199999999
cg11065693	cluster_2365	chr14	24630327	24630512	-0.041337281	-0.008267456199999999
cg19556208	cluster_2365	chr14	24630327	24630512	-0.041337281	-0.008267456199999999
cg13809864	cluster_2365	chr14	24630327	24630512	-0.041337281	-0.008267456199999999
cg23327992	cluster_2365	chr14	24630327	24630512	-0.041337281	-0.008267456199999999
cg11022340	cluster_2365	chr14	24630327	24630512	-0.041337281	-0.008267456199999999
cg19790294	cluster_3133	chr16	88717755	88717989	-0.018315712	-0.0036631424000000004
cg03870138	cluster_3133	chr16	88717755	88717989	-0.018315712	-0.0036631424000000004
cg27176614	cluster_3133	chr16	88717755	88717989	-0.018315712	-0.0036631424000000004
cg06865992	cluster_3336	chr17	37764503	37764802	-0.010225803	-0.0020451606
cg22534110	cluster_3336	chr17	37764503	37764802	-0.010225803	-0.0020451606
cg08348709	cluster_3336	chr17	37764503	37764802	-0.010225803	-0.0020451606
cg10626682	cluster_4904	chr21	31661731	31661998	0.033716782	0.0067433564
cg24145481	cluster_4904	chr21	31661731	31661998	0.033716782	0.0067433564
cg02534744	cluster_3762	chr19	863226	863244	-0.027459185	-0.005491837
cg08164326	cluster_3762	chr19	863226	863244	-0.027459185	-0.005491837
cg14776050	cluster_1523	chr11	74978433	74978559	0.066262174	0.013252434799999999
cg09403933	cluster_1523	chr11	74978433	74978559	0.066262174	0.013252434799999999
cg22983092	cluster_3348	chr17	38911538	38911540	0.023898612	0.0047797224
cg18901980	cluster_3348	chr17	38911538	38911540	0.023898612	0.0047797224
cg23591298	cluster_6262	chr6	31628935	31629199	-0.037492605	-0.007498520999999999
cg18842363	cluster_6262	chr6	31628935	31629199	-0.037492605	-0.007498520999999999
cg18944099	cluster_6262	chr6	31628935	31629199	-0.037492605	-0.007498520999999999
cg26518431	cluster_293	chr1	47901555	47902085	-0.033578283	-0.0067156566
cg23659056	cluster_293	chr1	47901555	47902085	-0.033578283	-0.0067156566
cg24114899	cluster_293	chr1	47901555	47902085	-0.033578283	-0.0067156566
cg16342298	cluster_293	chr1	47901555	47902085	-0.033578283	-0.0067156566
cg19723827	cluster_643	chr1	236192895	236192973	0.045617076	0.0091234152
cg02155287	cluster_643	chr1	236192895	236192973	0.045617076	0.0091234152
cg05813677	cluster_643	chr1	236192895	236192973	0.045617076	0.0091234152
cg00918541	cluster_126	chr1	6546027	6546646	-0.021650446	-0.0043300892
cg17329304	cluster_126	chr1	6546027	6546646	-0.021650446	-0.0043300892
cg24535622	cluster_126	chr1	6546027	6546646	-0.021650446	-0.0043300892
cg18125265	cluster_126	chr1	6546027	6546646	-0.021650446	-0.0043300892
cg24082983	cluster_4907	chr21	31802169	31802829	0.025709315	0.005141863
cg14062083	cluster_4907	chr21	31802169	31802829	0.025709315	0.005141863
cg19262637	cluster_652	chr1	240783328	240783389	0.040863042	0.0081726084
cg07595602	cluster_652	chr1	240783328	240783389	0.040863042	0.0081726084
cg26427535	cluster_652	chr1	240783328	240783389	0.040863042	0.0081726084
cg00421089	cluster_3275	chr17	10421635	10422077	0.045068689	0.009013737800000001
cg14833286	cluster_3275	chr17	10421635	10422077	0.045068689	0.009013737800000001
cg25650956	cluster_3275	chr17	10421635	10422077	0.045068689	0.009013737800000001
cg00830325	cluster_6143	chr6	25650786	25651144	0.008409488	0.0016818976
cg11123018	cluster_6143	chr6	25650786	25651144	0.008409488	0.0016818976
cg14132388	cluster_1976	chr12	120242490	120242513	-0.025163308	-0.0050326616
cg24973993	cluster_1976	chr12	120242490	120242513	-0.025163308	-0.0050326616
cg01092932	cluster_543	chr1	198828060	198828249	0.018045133	0.0036090266
cg25349643	cluster_543	chr1	198828060	198828249	0.018045133	0.0036090266
cg26160460	cluster_543	chr1	198828060	198828249	0.018045133	0.0036090266
cg16010809	cluster_543	chr1	198828060	198828249	0.018045133	0.0036090266
cg00111333	cluster_543	chr1	198828060	198828249	0.018045133	0.0036090266
cg12397274	cluster_6442	chr6	54172183	54172378	0.024665217	0.0049330434
cg27090087	cluster_6442	chr6	54172183	54172378	0.024665217	0.0049330434
cg20939768	cluster_618	chr1	228604953	228605010	-0.028772272	-0.0057544544
cg04945350	cluster_618	chr1	228604953	228605010	-0.028772272	-0.0057544544
cg06002471	cluster_4909	chr21	32014696	32015231	0.023414564	0.004682912799999999
cg18593945	cluster_4909	chr21	32014696	32015231	0.023414564	0.004682912799999999
cg25891078	cluster_1688	chr12	1738035	1738060	-0.051417718	-0.0102835436
cg08528444	cluster_1688	chr12	1738035	1738060	-0.051417718	-0.0102835436
cg13009869	cluster_5760	chr5	1855899	1856713	-0.024623956	-0.0049247912
cg18640250	cluster_5760	chr5	1855899	1856713	-0.024623956	-0.0049247912
cg00085370	cluster_5760	chr5	1855899	1856713	-0.024623956	-0.0049247912
cg01181259	cluster_5760	chr5	1855899	1856713	-0.024623956	-0.0049247912
cg12485135	cluster_5760	chr5	1855899	1856713	-0.024623956	-0.0049247912
cg01114163	cluster_5760	chr5	1855899	1856713	-0.024623956	-0.0049247912
cg12750103	cluster_67	chr1	2559320	2559371	-0.031518464	-0.006303692800000001
cg05838104	cluster_67	chr1	2559320	2559371	-0.031518464	-0.006303692800000001
cg21255641	cluster_7000	chr7	100077221	100077394	-0.023266685	-0.004653337
cg01669366	cluster_7000	chr7	100077221	100077394	-0.023266685	-0.004653337
cg20406482	cluster_3369	chr17	40333521	40333758	-0.012269211	-0.0024538422
cg23346773	cluster_3369	chr17	40333521	40333758	-0.012269211	-0.0024538422
cg23695880	cluster_3369	chr17	40333521	40333758	-0.012269211	-0.0024538422
cg18356799	cluster_3660	chr18	28742633	28743074	0.042266849	0.0084533698
cg04180953	cluster_3660	chr18	28742633	28743074	0.042266849	0.0084533698
cg01094301	cluster_4084	chr19	47745212	47745582	-0.019523443	-0.0039046886
cg06701796	cluster_4084	chr19	47745212	47745582	-0.019523443	-0.0039046886
cg12941249	cluster_4593	chr2	219860379	219860717	-0.042572963	-0.008514592599999999
cg00215611	cluster_4593	chr2	219860379	219860717	-0.042572963	-0.008514592599999999
cg22478258	cluster_6400	chr6	36237982	36238410	0.057841086	0.0115682172
cg18927901	cluster_6400	chr6	36237982	36238410	0.057841086	0.0115682172
cg00980581	cluster_6400	chr6	36237982	36238410	0.057841086	0.0115682172
cg26681975	cluster_6400	chr6	36237982	36238410	0.057841086	0.0115682172
cg02683846	cluster_6400	chr6	36237982	36238410	0.057841086	0.0115682172
cg23059700	cluster_6400	chr6	36237982	36238410	0.057841086	0.0115682172
cg17767484	cluster_6400	chr6	36237982	36238410	0.057841086	0.0115682172
cg01976992	cluster_6400	chr6	36237982	36238410	0.057841086	0.0115682172
cg01368230	cluster_7683	chr9	34628025	34628238	-0.027870513	-0.0055741026
cg03186877	cluster_7683	chr9	34628025	34628238	-0.027870513	-0.0055741026
cg01799460	cluster_125	chr1	6529710	6530205	-0.020406298	-0.0040812596
cg16146806	cluster_125	chr1	6529710	6530205	-0.020406298	-0.0040812596
cg19409156	cluster_2637	chr15	48413040	48413344	0.040134182	0.0080268364
cg09625274	cluster_2637	chr15	48413040	48413344	0.040134182	0.0080268364
cg01325409	cluster_2637	chr15	48413040	48413344	0.040134182	0.0080268364
cg01497576	cluster_2637	chr15	48413040	48413344	0.040134182	0.0080268364
cg04643655	cluster_2637	chr15	48413040	48413344	0.040134182	0.0080268364
cg19356515	cluster_1556	chr11	108408950	108408962	0.027292831	0.0054585662
cg02001060	cluster_1556	chr11	108408950	108408962	0.027292831	0.0054585662
cg01778926	cluster_1806	chr12	49371182	49371310	-0.025223915	-0.005044783
cg25190001	cluster_1806	chr12	49371182	49371310	-0.025223915	-0.005044783
cg18292434	cluster_5307	chr3	147112541	147113092	-0.024274621	-0.0048549242
cg04557018	cluster_5307	chr3	147112541	147113092	-0.024274621	-0.0048549242
cg02390329	cluster_5307	chr3	147112541	147113092	-0.024274621	-0.0048549242
cg01729491	cluster_6871	chr7	27225772	27226329	-0.011480476	-0.0022960952
cg04340874	cluster_6871	chr7	27225772	27226329	-0.011480476	-0.0022960952
cg18978493	cluster_6871	chr7	27225772	27226329	-0.011480476	-0.0022960952
cg16608407	cluster_6871	chr7	27225772	27226329	-0.011480476	-0.0022960952
cg04822748	cluster_6871	chr7	27225772	27226329	-0.011480476	-0.0022960952
cg16038003	cluster_6871	chr7	27225772	27226329	-0.011480476	-0.0022960952
cg00705992	cluster_6871	chr7	27225772	27226329	-0.011480476	-0.0022960952
cg17451688	cluster_634	chr1	234293071	234293143	0.102996079	0.0205992158
cg23603573	cluster_634	chr1	234293071	234293143	0.102996079	0.0205992158
cg20267718	cluster_634	chr1	234293071	234293143	0.102996079	0.0205992158
cg18148488	cluster_4420	chr2	88366775	88367503	0.037238383	0.0074476766
cg00578637	cluster_4420	chr2	88366775	88367503	0.037238383	0.0074476766
cg19074493	cluster_4420	chr2	88366775	88367503	0.037238383	0.0074476766
cg16090764	cluster_4420	chr2	88366775	88367503	0.037238383	0.0074476766
cg14559139	cluster_4420	chr2	88366775	88367503	0.037238383	0.0074476766
cg03704645	cluster_4420	chr2	88366775	88367503	0.037238383	0.0074476766
cg23335134	cluster_1257	chr11	2909690	2909715	-0.042734524	-0.008546904800000001
cg26874323	cluster_1257	chr11	2909690	2909715	-0.042734524	-0.008546904800000001
cg08222610	cluster_1257	chr11	2909690	2909715	-0.042734524	-0.008546904800000001
cg02805028	cluster_2910	chr16	27899239	27899404	0.041373344	0.0082746688
cg01896119	cluster_2910	chr16	27899239	27899404	0.041373344	0.0082746688
cg13425422	cluster_4538	chr2	167168604	167168852	0.027143405	0.0054286809999999994
cg03466415	cluster_4538	chr2	167168604	167168852	0.027143405	0.0054286809999999994
cg14752838	cluster_6960	chr7	76828885	76829845	0.062913074	0.0125826148
cg01310473	cluster_6960	chr7	76828885	76829845	0.062913074	0.0125826148
cg23708624	cluster_6960	chr7	76828885	76829845	0.062913074	0.0125826148
cg26654358	cluster_832	chr10	17347047	17347391	0.093944091	0.018788818199999998
cg12722935	cluster_832	chr10	17347047	17347391	0.093944091	0.018788818199999998
cg03830712	cluster_832	chr10	17347047	17347391	0.093944091	0.018788818199999998
cg16932285	cluster_1718	chr12	7188165	7188426	0.013745268	0.0027490535999999998
cg11729019	cluster_1718	chr12	7188165	7188426	0.013745268	0.0027490535999999998
cg16316042	cluster_1718	chr12	7188165	7188426	0.013745268	0.0027490535999999998
cg04585185	cluster_4897	chr21	17961737	17962124	0.054251055	0.010850211
cg00543364	cluster_4897	chr21	17961737	17962124	0.054251055	0.010850211
cg27205487	cluster_4897	chr21	17961737	17962124	0.054251055	0.010850211
cg24053070	cluster_4897	chr21	17961737	17962124	0.054251055	0.010850211
cg06035456	cluster_900	chr10	71560212	71560231	-0.022477033	-0.0044954066
cg10314139	cluster_900	chr10	71560212	71560231	-0.022477033	-0.0044954066
cg25316512	cluster_1715	chr12	7032991	7033911	-0.061309439	-0.0122618878
cg20006729	cluster_1715	chr12	7032991	7033911	-0.061309439	-0.0122618878
cg17762331	cluster_1715	chr12	7032991	7033911	-0.061309439	-0.0122618878
cg11812238	cluster_1715	chr12	7032991	7033911	-0.061309439	-0.0122618878
cg08021025	cluster_1715	chr12	7032991	7033911	-0.061309439	-0.0122618878
cg22475430	cluster_1715	chr12	7032991	7033911	-0.061309439	-0.0122618878
cg09215316	cluster_1715	chr12	7032991	7033911	-0.061309439	-0.0122618878
cg01437411	cluster_1715	chr12	7032991	7033911	-0.061309439	-0.0122618878
cg13284574	cluster_123	chr1	6519923	6520194	-0.032496993	-0.0064993986
cg12406391	cluster_123	chr1	6519923	6520194	-0.032496993	-0.0064993986
cg25924694	cluster_1922	chr12	102872603	102873312	0.043206154	0.0086412308
cg16801374	cluster_1922	chr12	102872603	102873312	0.043206154	0.0086412308
cg11612617	cluster_1922	chr12	102872603	102873312	0.043206154	0.0086412308
cg14240353	cluster_1922	chr12	102872603	102873312	0.043206154	0.0086412308
cg19340235	cluster_6163	chr6	29274617	29275337	0.016966375	0.003393275
cg25267258	cluster_6163	chr6	29274617	29275337	0.016966375	0.003393275
cg10643236	cluster_6163	chr6	29274617	29275337	0.016966375	0.003393275
cg00640456	cluster_6163	chr6	29274617	29275337	0.016966375	0.003393275
cg12628075	cluster_6163	chr6	29274617	29275337	0.016966375	0.003393275
cg03019219	cluster_6163	chr6	29274617	29275337	0.016966375	0.003393275
cg16958668	cluster_6163	chr6	29274617	29275337	0.016966375	0.003393275
cg01660346	cluster_6163	chr6	29274617	29275337	0.016966375	0.003393275
cg18828927	cluster_6163	chr6	29274617	29275337	0.016966375	0.003393275
cg24817358	cluster_6163	chr6	29274617	29275337	0.016966375	0.003393275
cg07193515	cluster_6163	chr6	29274617	29275337	0.016966375	0.003393275
cg10784341	cluster_6518	chr6	143929300	143929511	0.059909335	0.011981867
cg18030133	cluster_6518	chr6	143929300	143929511	0.059909335	0.011981867
cg19205041	cluster_6518	chr6	143929300	143929511	0.059909335	0.011981867
cg20539366	cluster_5064	chr22	46370644	46371152	-0.024982701	-0.0049965402
cg05475172	cluster_5064	chr22	46370644	46371152	-0.024982701	-0.0049965402
cg02251393	cluster_4532	chr2	159651559	159651918	0.015502877	0.0031005754
cg21992932	cluster_4532	chr2	159651559	159651918	0.015502877	0.0031005754
cg09357934	cluster_4532	chr2	159651559	159651918	0.015502877	0.0031005754
cg18555433	cluster_5024	chr22	32598479	32598570	-0.023901857	-0.0047803713999999995
cg08143133	cluster_5024	chr22	32598479	32598570	-0.023901857	-0.0047803713999999995
cg18800641	cluster_6651	chr6	168867541	168867685	0.028197967	0.0056395934
cg26265390	cluster_6651	chr6	168867541	168867685	0.028197967	0.0056395934
cg05097820	cluster_6651	chr6	168867541	168867685	0.028197967	0.0056395934
cg12030523	cluster_5928	chr5	126984765	126984994	0.052801687	0.0105603374
cg07157169	cluster_5928	chr5	126984765	126984994	0.052801687	0.0105603374
cg01682917	cluster_2324	chr13	114865944	114866221	-0.070097421	-0.014019484199999998
cg25324786	cluster_2324	chr13	114865944	114866221	-0.070097421	-0.014019484199999998
cg25585129	cluster_3227	chr17	4486580	4486934	-0.024409725	-0.004881945
cg01720228	cluster_3227	chr17	4486580	4486934	-0.024409725	-0.004881945
cg13211181	cluster_1764	chr12	25801455	25801621	0.045710488	0.0091420976
cg03681383	cluster_1764	chr12	25801455	25801621	0.045710488	0.0091420976
cg23979954	cluster_1764	chr12	25801455	25801621	0.045710488	0.0091420976
cg16133681	cluster_1764	chr12	25801455	25801621	0.045710488	0.0091420976
cg25024515	cluster_2004	chr12	124763658	124763800	0.054339939	0.0108679878
cg25098479	cluster_2004	chr12	124763658	124763800	0.054339939	0.0108679878
cg18352516	cluster_5336	chr3	177315226	177315882	0.030072859	0.0060145718
cg23199335	cluster_5336	chr3	177315226	177315882	0.030072859	0.0060145718
cg13846675	cluster_7504	chr8	53080905	53081140	0.072558145	0.014511629000000002
cg17159699	cluster_7504	chr8	53080905	53081140	0.072558145	0.014511629000000002
cg21608500	cluster_5447	chr4	1794043	1794084	-0.034925917	-0.0069851834
cg02790486	cluster_5447	chr4	1794043	1794084	-0.034925917	-0.0069851834
cg08864042	cluster_4404	chr2	74607470	74607600	-0.034161596	-0.006832319200000001
cg20303028	cluster_4404	chr2	74607470	74607600	-0.034161596	-0.006832319200000001
cg14601444	cluster_4404	chr2	74607470	74607600	-0.034161596	-0.006832319200000001
cg01753375	cluster_4404	chr2	74607470	74607600	-0.034161596	-0.006832319200000001
cg02771886	cluster_5252	chr3	114036607	114036631	0.01909685	0.00381937
cg17164827	cluster_5252	chr3	114036607	114036631	0.01909685	0.00381937
cg24950233	cluster_5656	chr4	174457944	174458502	-0.038815357	-0.0077630714
cg21383280	cluster_5656	chr4	174457944	174458502	-0.038815357	-0.0077630714
cg03993463	cluster_4920	chr21	39627271	39628679	0.027287077	0.0054574154
cg24751551	cluster_4920	chr21	39627271	39628679	0.027287077	0.0054574154
cg27312626	cluster_4920	chr21	39627271	39628679	0.027287077	0.0054574154
cg13966313	cluster_4920	chr21	39627271	39628679	0.027287077	0.0054574154
cg13863153	cluster_4920	chr21	39627271	39628679	0.027287077	0.0054574154
cg03924483	cluster_3303	chr17	26553567	26554245	-0.028370305	-0.005674060999999999
cg19539519	cluster_3303	chr17	26553567	26554245	-0.028370305	-0.005674060999999999
cg25191725	cluster_3303	chr17	26553567	26554245	-0.028370305	-0.005674060999999999
cg11231143	cluster_3303	chr17	26553567	26554245	-0.028370305	-0.005674060999999999
cg17110052	cluster_4141	chr19	51858208	51858276	-0.044835746	-0.0089671492
cg22469897	cluster_4141	chr19	51858208	51858276	-0.044835746	-0.0089671492
cg26990680	cluster_883	chr10	50816058	50816262	-0.033963623	-0.006792724599999999
cg04730768	cluster_883	chr10	50816058	50816262	-0.033963623	-0.006792724599999999
cg08806632	cluster_3928	chr19	13214412	13215041	-0.036694162	-0.0073388324
cg18801945	cluster_3928	chr19	13214412	13215041	-0.036694162	-0.0073388324
cg08177015	cluster_3978	chr19	18902527	18902727	-0.036936656	-0.0073873312
cg22865824	cluster_3978	chr19	18902527	18902727	-0.036936656	-0.0073873312
cg03767475	cluster_3978	chr19	18902527	18902727	-0.036936656	-0.0073873312
cg08970682	cluster_5599	chr4	106472990	106473806	0.044142923	0.0088285846
cg14020824	cluster_5599	chr4	106472990	106473806	0.044142923	0.0088285846
cg25370441	cluster_5599	chr4	106472990	106473806	0.044142923	0.0088285846
cg27126442	cluster_5599	chr4	106472990	106473806	0.044142923	0.0088285846
cg18343290	cluster_7095	chr7	140218068	140218338	-0.064702969	-0.0129405938
cg06310157	cluster_7095	chr7	140218068	140218338	-0.064702969	-0.0129405938
cg03078819	cluster_7095	chr7	140218068	140218338	-0.064702969	-0.0129405938
cg04938456	cluster_1851	chr12	56131768	56132083	-0.015637944	-0.0031275888
cg21147626	cluster_1851	chr12	56131768	56132083	-0.015637944	-0.0031275888
cg27324619	cluster_5020	chr22	31518860	31518963	-0.027558478	-0.0055116956
cg26373518	cluster_5020	chr22	31518860	31518963	-0.027558478	-0.0055116956
cg18053607	cluster_5020	chr22	31518860	31518963	-0.027558478	-0.0055116956
cg17259886	cluster_5977	chr5	147040667	147040773	0.060793808	0.0121587616
cg06736134	cluster_5977	chr5	147040667	147040773	0.060793808	0.0121587616
cg17670366	cluster_5977	chr5	147040667	147040773	0.060793808	0.0121587616
cg14604777	cluster_1921	chr12	101988756	101988803	0.013074757	0.0026149514
cg21339822	cluster_1921	chr12	101988756	101988803	0.013074757	0.0026149514
cg03156547	cluster_2355	chr14	23525003	23525720	-0.01669596	-0.003339192
cg03770548	cluster_2355	chr14	23525003	23525720	-0.01669596	-0.003339192
cg09834049	cluster_2355	chr14	23525003	23525720	-0.01669596	-0.003339192
cg24437408	cluster_1126	chr10	134661502	134661640	-0.033032012	-0.0066064024
cg10351829	cluster_1126	chr10	134661502	134661640	-0.033032012	-0.0066064024
cg19809636	cluster_1126	chr10	134661502	134661640	-0.033032012	-0.0066064024
cg06479254	cluster_4551	chr2	176983285	176983519	-0.053087412	-0.0106174824
cg23105697	cluster_4551	chr2	176983285	176983519	-0.053087412	-0.0106174824
cg08642538	cluster_2126	chr13	22058122	22058128	0.054376277	0.0108752554
cg03163982	cluster_2126	chr13	22058122	22058128	0.054376277	0.0108752554
cg06646780	cluster_6495	chr6	130182053	130182551	0.010966867	0.0021933734
cg15368264	cluster_6495	chr6	130182053	130182551	0.010966867	0.0021933734
cg18084999	cluster_6495	chr6	130182053	130182551	0.010966867	0.0021933734
cg12845215	cluster_6495	chr6	130182053	130182551	0.010966867	0.0021933734
cg22102078	cluster_6495	chr6	130182053	130182551	0.010966867	0.0021933734
cg17626734	cluster_6495	chr6	130182053	130182551	0.010966867	0.0021933734
cg08976101	cluster_1333	chr11	44328423	44329915	-0.042831806	-0.0085663612
cg17017404	cluster_1333	chr11	44328423	44329915	-0.042831806	-0.0085663612
cg13837679	cluster_1333	chr11	44328423	44329915	-0.042831806	-0.0085663612
cg15559684	cluster_5215	chr3	63428234	63428840	0.019791166	0.0039582331999999994
cg06185146	cluster_5215	chr3	63428234	63428840	0.019791166	0.0039582331999999994
cg11282156	cluster_5215	chr3	63428234	63428840	0.019791166	0.0039582331999999994
cg04269747	cluster_1564	chr11	111956647	111956885	-0.013214527	-0.0026429054000000002
cg19537591	cluster_1564	chr11	111956647	111956885	-0.013214527	-0.0026429054000000002
cg07540593	cluster_1564	chr11	111956647	111956885	-0.013214527	-0.0026429054000000002
cg03594819	cluster_1564	chr11	111956647	111956885	-0.013214527	-0.0026429054000000002
cg18268988	cluster_1564	chr11	111956647	111956885	-0.013214527	-0.0026429054000000002
cg08281515	cluster_1564	chr11	111956647	111956885	-0.013214527	-0.0026429054000000002
cg15305521	cluster_6498	chr6	132931714	132931736	0.017322151	0.0034644302
cg10655144	cluster_6498	chr6	132931714	132931736	0.017322151	0.0034644302
cg18740289	cluster_6087	chr6	2437142	2437147	0.055167825	0.011033564999999999
cg11792824	cluster_6087	chr6	2437142	2437147	0.055167825	0.011033564999999999
cg13360866	cluster_23	chr1	1135492	1135955	-0.023801903	-0.0047603806
cg24807889	cluster_23	chr1	1135492	1135955	-0.023801903	-0.0047603806
cg24767237	cluster_6020	chr5	172662724	172663219	-0.038638364	-0.0077276728
cg03625415	cluster_6020	chr5	172662724	172663219	-0.038638364	-0.0077276728
cg07383092	cluster_6020	chr5	172662724	172663219	-0.038638364	-0.0077276728
cg01040654	cluster_6020	chr5	172662724	172663219	-0.038638364	-0.0077276728
cg15454856	cluster_7042	chr7	108168130	108168721	0.0377521	0.0075504199999999995
cg13376438	cluster_7042	chr7	108168130	108168721	0.0377521	0.0075504199999999995
cg19275220	cluster_7042	chr7	108168130	108168721	0.0377521	0.0075504199999999995
cg21889691	cluster_7072	chr7	132435910	132436239	0.082616718	0.0165233436
cg13823919	cluster_7072	chr7	132435910	132436239	0.082616718	0.0165233436
cg15766024	cluster_5240	chr3	99904510	99904609	0.021563529	0.0043127058
cg04657715	cluster_5240	chr3	99904510	99904609	0.021563529	0.0043127058
cg06073355	cluster_5240	chr3	99904510	99904609	0.021563529	0.0043127058
cg03649589	cluster_7425	chr8	19460935	19461068	0.051781861	0.0103563722
cg24280945	cluster_7425	chr8	19460935	19461068	0.051781861	0.0103563722
cg17017272	cluster_2727	chr15	91447374	91447749	-0.016253451	-0.0032506901999999997
cg13579205	cluster_2727	chr15	91447374	91447749	-0.016253451	-0.0032506901999999997
cg09169633	cluster_2727	chr15	91447374	91447749	-0.016253451	-0.0032506901999999997
cg09407967	cluster_6410	chr6	41375649	41376295	-0.021018304	-0.0042036608
cg15305352	cluster_6410	chr6	41375649	41376295	-0.021018304	-0.0042036608
cg02404974	cluster_6410	chr6	41375649	41376295	-0.021018304	-0.0042036608
cg12129897	cluster_1406	chr11	62559856	62559882	-0.010845082	-0.0021690164000000003
cg07743764	cluster_1406	chr11	62559856	62559882	-0.010845082	-0.0021690164000000003
cg15428792	cluster_1742	chr12	11151430	11151622	0.010894564	0.0021789128
cg00260387	cluster_1742	chr12	11151430	11151622	0.010894564	0.0021789128
cg12424907	cluster_1742	chr12	11151430	11151622	0.010894564	0.0021789128
cg12791554	cluster_1742	chr12	11151430	11151622	0.010894564	0.0021789128
cg22440431	cluster_587	chr1	213122829	213123025	-0.017575416	-0.0035150832
cg05332152	cluster_587	chr1	213122829	213123025	-0.017575416	-0.0035150832
cg17327492	cluster_4373	chr2	49382159	49382401	0.049797989	0.0099595978
cg19927457	cluster_4373	chr2	49382159	49382401	0.049797989	0.0099595978
cg12353175	cluster_4373	chr2	49382159	49382401	0.049797989	0.0099595978
cg07588006	cluster_5659	chr4	175752696	175752781	0.069857776	0.0139715552
cg13006360	cluster_5659	chr4	175752696	175752781	0.069857776	0.0139715552
cg02296478	cluster_5608	chr4	114213574	114214449	0.05939623	0.011879246
cg07486252	cluster_5608	chr4	114213574	114214449	0.05939623	0.011879246
cg25915539	cluster_5608	chr4	114213574	114214449	0.05939623	0.011879246
cg17665652	cluster_5608	chr4	114213574	114214449	0.05939623	0.011879246
cg08448479	cluster_5608	chr4	114213574	114214449	0.05939623	0.011879246
cg21287322	cluster_5608	chr4	114213574	114214449	0.05939623	0.011879246
cg23371754	cluster_5608	chr4	114213574	114214449	0.05939623	0.011879246
cg02669193	cluster_6604	chr6	167173257	167173343	0.013598211	0.0027196422
cg12285184	cluster_6604	chr6	167173257	167173343	0.013598211	0.0027196422
cg03101413	cluster_6655	chr6	168963358	168963731	0.116026458	0.0232052916
cg05621218	cluster_6655	chr6	168963358	168963731	0.116026458	0.0232052916
cg09565319	cluster_6655	chr6	168963358	168963731	0.116026458	0.0232052916
cg26152923	cluster_3967	chr19	18284120	18284450	-0.027666536	-0.0055333071999999995
cg15825970	cluster_3967	chr19	18284120	18284450	-0.027666536	-0.0055333071999999995
cg07533630	cluster_3967	chr19	18284120	18284450	-0.027666536	-0.0055333071999999995
cg01485548	cluster_3967	chr19	18284120	18284450	-0.027666536	-0.0055333071999999995
cg13549667	cluster_3967	chr19	18284120	18284450	-0.027666536	-0.0055333071999999995
cg04096365	cluster_3967	chr19	18284120	18284450	-0.027666536	-0.0055333071999999995
cg16585619	cluster_3362	chr17	39685250	39685912	-0.039116552	-0.0078233104
cg03550233	cluster_3362	chr17	39685250	39685912	-0.039116552	-0.0078233104
cg12491114	cluster_3362	chr17	39685250	39685912	-0.039116552	-0.0078233104
cg08966188	cluster_3362	chr17	39685250	39685912	-0.039116552	-0.0078233104
cg14637919	cluster_4605	chr2	227288327	227288518	0.049177448	0.0098354896
cg05209518	cluster_4605	chr2	227288327	227288518	0.049177448	0.0098354896
cg16007395	cluster_242	chr1	33231070	33231109	-0.017895363	-0.0035790726
cg17327404	cluster_242	chr1	33231070	33231109	-0.017895363	-0.0035790726
cg09614626	cluster_4899	chr21	22175001	22175522	0.044104691	0.0088209382
cg26977737	cluster_4899	chr21	22175001	22175522	0.044104691	0.0088209382
cg03230757	cluster_5002	chr22	26829758	26830041	0.073881417	0.014776283400000001
cg18298050	cluster_5002	chr22	26829758	26830041	0.073881417	0.014776283400000001
cg27009550	cluster_5002	chr22	26829758	26830041	0.073881417	0.014776283400000001
cg15908709	cluster_3416	chr17	46676215	46676375	-0.018833351	-0.0037666702000000002
cg08832695	cluster_3416	chr17	46676215	46676375	-0.018833351	-0.0037666702000000002
cg22056102	cluster_5966	chr5	140709983	140710237	-0.031586986	-0.0063173972
cg10599384	cluster_5966	chr5	140709983	140710237	-0.031586986	-0.0063173972
cg22184507	cluster_5966	chr5	140709983	140710237	-0.031586986	-0.0063173972
cg26622291	cluster_5966	chr5	140709983	140710237	-0.031586986	-0.0063173972
cg05063895	cluster_2832	chr16	2073518	2073792	-0.020554218	-0.0041108436
cg06664900	cluster_2832	chr16	2073518	2073792	-0.020554218	-0.0041108436
cg02096793	cluster_5400	chr4	683148	683772	-0.013997351	-0.0027994702
cg14876761	cluster_5400	chr4	683148	683772	-0.013997351	-0.0027994702
cg17952262	cluster_5400	chr4	683148	683772	-0.013997351	-0.0027994702
cg25510614	cluster_5400	chr4	683148	683772	-0.013997351	-0.0027994702
cg01200021	cluster_6406	chr6	40359007	40359130	-0.039827347	-0.0079654694
cg07369374	cluster_6406	chr6	40359007	40359130	-0.039827347	-0.0079654694
cg03442467	cluster_315	chr1	66797701	66798063	0.044527436	0.0089054872
cg00805867	cluster_315	chr1	66797701	66798063	0.044527436	0.0089054872
cg05468429	cluster_6114	chr6	7248862	7248983	0.03469714	0.006939428
cg25216821	cluster_6114	chr6	7248862	7248983	0.03469714	0.006939428
cg07601536	cluster_6114	chr6	7248862	7248983	0.03469714	0.006939428
cg16897103	cluster_2743	chr15	96894342	96894509	-0.030119887	-0.0060239774
cg26267430	cluster_2743	chr15	96894342	96894509	-0.030119887	-0.0060239774
cg19981951	cluster_3684	chr18	61817088	61817320	0.042859403	0.0085718806
cg05155520	cluster_3684	chr18	61817088	61817320	0.042859403	0.0085718806
cg18827787	cluster_3684	chr18	61817088	61817320	0.042859403	0.0085718806
cg15501231	cluster_6275	chr6	31737630	31737885	-0.032421038	-0.0064842076
cg08409562	cluster_6275	chr6	31737630	31737885	-0.032421038	-0.0064842076
cg25938735	cluster_7612	chr8	143202730	143203654	0.043674447	0.0087348894
cg00332850	cluster_7612	chr8	143202730	143203654	0.043674447	0.0087348894
cg13436164	cluster_7612	chr8	143202730	143203654	0.043674447	0.0087348894
cg23171972	cluster_7612	chr8	143202730	143203654	0.043674447	0.0087348894
cg23914969	cluster_7612	chr8	143202730	143203654	0.043674447	0.0087348894
cg05898953	cluster_916	chr10	74870240	74870311	-0.025276367	-0.0050552734
cg01701415	cluster_916	chr10	74870240	74870311	-0.025276367	-0.0050552734
cg11840849	cluster_950	chr10	95123718	95123774	0.033547863	0.0067095726
cg14428166	cluster_950	chr10	95123718	95123774	0.033547863	0.0067095726
cg11276093	cluster_950	chr10	95123718	95123774	0.033547863	0.0067095726
cg16143796	cluster_4449	chr2	102607750	102607752	0.013610554	0.0027221108
cg24603576	cluster_4449	chr2	102607750	102607752	0.013610554	0.0027221108
cg22718139	cluster_386	chr1	120311439	120311653	0.028296419	0.0056592838
cg13976683	cluster_386	chr1	120311439	120311653	0.028296419	0.0056592838
cg10212621	cluster_386	chr1	120311439	120311653	0.028296419	0.0056592838
cg18199617	cluster_386	chr1	120311439	120311653	0.028296419	0.0056592838
cg19432505	cluster_5661	chr4	177190237	177190421	0.055498035	0.011099607000000001
cg13507081	cluster_5661	chr4	177190237	177190421	0.055498035	0.011099607000000001
cg12182525	cluster_5661	chr4	177190237	177190421	0.055498035	0.011099607000000001
cg14729184	cluster_5661	chr4	177190237	177190421	0.055498035	0.011099607000000001
cg04563119	cluster_5661	chr4	177190237	177190421	0.055498035	0.011099607000000001
cg04482825	cluster_2623	chr15	37190548	37190694	0.033252448	0.006650489599999999
cg14980255	cluster_2623	chr15	37190548	37190694	0.033252448	0.006650489599999999
cg11714200	cluster_3766	chr19	1065688	1065728	-0.026841848	-0.005368369600000001
cg19548313	cluster_3766	chr19	1065688	1065728	-0.026841848	-0.005368369600000001
cg18073514	cluster_3766	chr19	1065688	1065728	-0.026841848	-0.005368369600000001
cg19295251	cluster_5679	chr4	186427685	186427765	0.024534686	0.0049069372
cg14902168	cluster_5679	chr4	186427685	186427765	0.024534686	0.0049069372
cg21996239	cluster_5679	chr4	186427685	186427765	0.024534686	0.0049069372
cg01073332	cluster_4889	chr20	62574023	62574518	-0.019214397	-0.0038428794
cg21221377	cluster_4889	chr20	62574023	62574518	-0.019214397	-0.0038428794
cg07507493	cluster_4889	chr20	62574023	62574518	-0.019214397	-0.0038428794
cg20252837	cluster_4889	chr20	62574023	62574518	-0.019214397	-0.0038428794
cg14440024	cluster_4889	chr20	62574023	62574518	-0.019214397	-0.0038428794
cg01637548	cluster_4889	chr20	62574023	62574518	-0.019214397	-0.0038428794
cg25999637	cluster_5678	chr4	186425697	186425754	0.066265623	0.0132531246
cg12550726	cluster_5678	chr4	186425697	186425754	0.066265623	0.0132531246
cg05002406	cluster_5678	chr4	186425697	186425754	0.066265623	0.0132531246
cg07287293	cluster_1607	chr11	122756770	122756965	0.023808391	0.0047616782
cg10273217	cluster_1607	chr11	122756770	122756965	0.023808391	0.0047616782
cg17208425	cluster_1607	chr11	122756770	122756965	0.023808391	0.0047616782
cg04091078	cluster_1758	chr12	20848285	20848473	0.027213681	0.0054427362
cg18109798	cluster_1758	chr12	20848285	20848473	0.027213681	0.0054427362
cg09997082	cluster_4064	chr19	46170946	46171507	-0.017083166	-0.0034166332
cg04689379	cluster_4064	chr19	46170946	46171507	-0.017083166	-0.0034166332
cg18088844	cluster_4064	chr19	46170946	46171507	-0.017083166	-0.0034166332
cg14661225	cluster_4064	chr19	46170946	46171507	-0.017083166	-0.0034166332
cg15622544	cluster_4064	chr19	46170946	46171507	-0.017083166	-0.0034166332
cg26293590	cluster_1586	chr11	117688335	117688338	-0.025152623	-0.0050305246
cg23323203	cluster_1586	chr11	117688335	117688338	-0.025152623	-0.0050305246
cg02876258	cluster_5580	chr4	81185723	81185765	-0.018584757	-0.0037169514
cg14272935	cluster_5580	chr4	81185723	81185765	-0.018584757	-0.0037169514
