## Supplementary material for "An entropy-based diagnostic framework for characterizing methylation state dynamics during preimplantation development": GSE102970_TableS6_age_dmr_weights.tsv

cluster_name	chr	start	end	cpg_list	n_cpg_listed	age_weight_5yr	age_weight_per_year	exposure_pvalue.y	exposure_padjusted.y	n_sites_in_cluster.y
cluster_3123	chr16	88165722	88165938	;cg00416945;cg00659029	2	0.029691182	0.0059382364	2.22e-15	8.63e-12	2
cluster_840	chr10	23287263	23287284	;cg05270617;cg10971559	2	0.08106502	0.016213004	2.22e-15	8.63e-12	2
cluster_7052	chr7	121651766	121652024	;cg12055258;cg07132005;cg03995555;cg09657435	4	0.031851411	0.006370282200000001	1.32e-11	3.43e-08	4
cluster_915	chr10	74714308	74714935	;cg10410852;cg21820890;cg10842126;cg02044879	4	0.034264481	0.0068528962	2.17e-11	4.21e-08	4
cluster_5923	chr5	120191823	120192115	;cg12178456;cg12202847	2	0.033485903	0.0066971806	3.29e-11	5.11e-08	2
cluster_4026	chr19	39806522	39806765	;cg18592745;cg00471142	2	-0.028841341	-0.0057682682	8.42e-11	1.09e-07	2
cluster_2190	chr13	58299015	58299073	;cg07629125;cg24586528	2	0.067321522	0.013464304399999998	1.64e-10	1.59e-07	2
cluster_483	chr1	158670124	158670617	;cg00119186;cg03002968;cg02245566	3	0.025181528	0.005036305600000001	1.51e-10	1.59e-07	3
cluster_3519	chr17	76481380	76481729	;cg00093095;cg24801087	2	0.033654647	0.0067309294	2.28e-10	1.61e-07	2
cluster_4028	chr19	40005557	40005602	;cg10092241;cg18097850	2	-0.005814663	-0.0011629326	2.21e-10	1.61e-07	2
cluster_4364	chr2	44502740	44502977	;cg02192965;cg03217954	2	0.050410937	0.010082187400000001	1.9e-10	1.61e-07	2
cluster_2776	chr16	685580	685686	;cg04636834;cg20319926	2	-0.057703016	-0.011540603200000001	2.8e-10	1.81e-07	2
cluster_1387	chr11	59824038	59824089	;cg13321166;cg03348161	2	0.027980847	0.0055961694	4.09e-10	2.44e-07	2
cluster_6975	chr7	94927713	94928249	;cg22798737;cg09416203	2	0.037164296	0.0074328592	6.18e-10	3.43e-07	2
cluster_5516	chr4	15341641	15341878	;cg24829483;cg00076653	2	0.020991971	0.0041983942	7.06e-10	3.66e-07	2
cluster_1007	chr10	116444240	116444463	;cg12614090;cg04508114;cg01185921	3	0.020471085	0.004094217	9.67e-10	4.17e-07	3
cluster_6892	chr7	37947051	37947061	;cg13400306;cg23169784	2	0.024035571	0.0048071141999999996	9.5e-10	4.17e-07	2
cluster_7341	chr8	1563040	1563113	;cg22385595;cg25449412	2	0.071478852	0.0142957704	9.35e-10	4.17e-07	2
cluster_6171	chr6	29555799	29556229	;cg05009707;cg11629449;cg22814023;cg06434255	4	0.026677932	0.0053355864	1.15e-09	4.46e-07	4
cluster_6532	chr6	152702330	152702463	;cg00041666;cg07604117;cg19827346;cg20187047;cg13806292	5	0.037280463	0.0074560926	1.13e-09	4.46e-07	5
cluster_2365	chr14	24630327	24630512	;cg04260516;cg11065693;cg19556208;cg13809864;cg23327992;cg11022340	6	-0.041337281	-0.008267456199999999	1.27e-09	4.68e-07	6
cluster_3133	chr16	88717755	88717989	;cg19790294;cg03870138;cg27176614	3	-0.018315712	-0.0036631424000000004	2.41e-09	7.82e-07	3
cluster_3336	chr17	37764503	37764802	;cg06865992;cg22534110;cg08348709	3	-0.010225803	-0.0020451606	2.35e-09	7.82e-07	3
cluster_4904	chr21	31661731	31661998	;cg10626682;cg24145481	2	0.033716782	0.0067433564	2.31e-09	7.82e-07	2
cluster_3762	chr19	863226	863244	;cg02534744;cg08164326	2	-0.027459185	-0.005491837	3.14e-09	9.76e-07	2
cluster_1523	chr11	74978433	74978559	;cg14776050;cg09403933	2	0.066262174	0.013252434799999999	3.94e-09	1.18e-06	2
cluster_3348	chr17	38911538	38911540	;cg22983092;cg18901980	2	0.023898612	0.0047797224	5.35e-09	1.48e-06	2
cluster_6262	chr6	31628935	31629199	;cg23591298;cg18842363;cg18944099	3	-0.037492605	-0.007498520999999999	5.26e-09	1.48e-06	3
cluster_293	chr1	47901555	47902085	;cg26518431;cg23659056;cg24114899;cg16342298	4	-0.033578283	-0.0067156566	5.89e-09	1.58e-06	4
cluster_643	chr1	236192895	236192973	;cg19723827;cg02155287;cg05813677	3	0.045617076	0.0091234152	7.05e-09	1.82e-06	3
cluster_126	chr1	6546027	6546646	;cg00918541;cg17329304;cg24535622;cg18125265	4	-0.021650446	-0.0043300892	8.38e-09	2.1e-06	4
cluster_4907	chr21	31802169	31802829	;cg24082983;cg14062083	2	0.025709315	0.005141863	1.2e-08	2.91e-06	2
cluster_652	chr1	240783328	240783389	;cg19262637;cg07595602;cg26427535	3	0.040863042	0.0081726084	1.38e-08	3.26e-06	3
cluster_3275	chr17	10421635	10422077	;cg00421089;cg14833286;cg25650956	3	0.045068689	0.009013737800000001	1.47e-08	3.35e-06	3
cluster_6143	chr6	25650786	25651144	;cg00830325;cg11123018	2	0.008409488	0.0016818976	1.52e-08	3.38e-06	2
cluster_1976	chr12	120242490	120242513	;cg14132388;cg24973993	2	-0.025163308	-0.0050326616	1.92e-08	4.14e-06	2
cluster_543	chr1	198828060	198828249	;cg01092932;cg25349643;cg26160460;cg16010809;cg00111333	5	0.018045133	0.0036090266	2.88e-08	6.04e-06	5
cluster_6442	chr6	54172183	54172378	;cg12397274;cg27090087	2	0.024665217	0.0049330434	3.16e-08	6.46e-06	2
cluster_618	chr1	228604953	228605010	;cg20939768;cg04945350	2	-0.028772272	-0.0057544544	3.45e-08	6.87e-06	2
cluster_4909	chr21	32014696	32015231	;cg06002471;cg18593945	2	0.023414564	0.004682912799999999	3.85e-08	7.47e-06	2
cluster_1688	chr12	1738035	1738060	;cg25891078;cg08528444	2	-0.051417718	-0.0102835436	4.81e-08	8.9e-06	2
cluster_5760	chr5	1855899	1856713	;cg13009869;cg18640250;cg00085370;cg01181259;cg12485135;cg01114163	6	-0.024623956	-0.0049247912	4.78e-08	8.9e-06	6
cluster_67	chr1	2559320	2559371	;cg12750103;cg05838104	2	-0.031518464	-0.006303692800000001	5.26e-08	9.51e-06	2
cluster_7000	chr7	100077221	100077394	;cg21255641;cg01669366	2	-0.023266685	-0.004653337	6.57e-08	1.16e-05	2
cluster_3369	chr17	40333521	40333758	;cg20406482;cg23346773;cg23695880	3	-0.012269211	-0.0024538422	6.87e-08	1.17e-05	3
cluster_3660	chr18	28742633	28743074	;cg18356799;cg04180953	2	0.042266849	0.0084533698	6.94e-08	1.17e-05	2
cluster_4084	chr19	47745212	47745582	;cg01094301;cg06701796	2	-0.019523443	-0.0039046886	7.52e-08	1.17e-05	2
cluster_4593	chr2	219860379	219860717	;cg12941249;cg00215611	2	-0.042572963	-0.008514592599999999	7.16e-08	1.17e-05	2
cluster_6400	chr6	36237982	36238410	;cg22478258;cg18927901;cg00980581;cg26681975;cg02683846;cg23059700;cg17767484;cg01976992	8	0.057841086	0.0115682172	7.46e-08	1.17e-05	8
cluster_7683	chr9	34628025	34628238	;cg01368230;cg03186877	2	-0.027870513	-0.0055741026	7.39e-08	1.17e-05	2
cluster_125	chr1	6529710	6530205	;cg01799460;cg16146806	2	-0.020406298	-0.0040812596	1.04e-07	1.59e-05	2
cluster_2637	chr15	48413040	48413344	;cg19409156;cg09625274;cg01325409;cg01497576;cg04643655	5	0.040134182	0.0080268364	1.27e-07	1.9e-05	5
cluster_1556	chr11	108408950	108408962	;cg19356515;cg02001060	2	0.027292831	0.0054585662	1.48e-07	2.17e-05	2
cluster_1806	chr12	49371182	49371310	;cg01778926;cg25190001	2	-0.025223915	-0.005044783	1.58e-07	2.23e-05	2
cluster_5307	chr3	147112541	147113092	;cg18292434;cg04557018;cg02390329	3	-0.024274621	-0.0048549242	1.58e-07	2.23e-05	3
cluster_6871	chr7	27225772	27226329	;cg01729491;cg04340874;cg18978493;cg16608407;cg04822748;cg16038003;cg00705992	7	-0.011480476	-0.0022960952	1.67e-07	2.32e-05	7
cluster_634	chr1	234293071	234293143	;cg17451688;cg23603573;cg20267718	3	0.102996079	0.0205992158	1.79e-07	2.44e-05	3
cluster_4420	chr2	88366775	88367503	;cg18148488;cg00578637;cg19074493;cg16090764;cg14559139;cg03704645	6	0.037238383	0.0074476766	2.03e-07	2.71e-05	6
cluster_1257	chr11	2909690	2909715	;cg23335134;cg26874323;cg08222610	3	-0.042734524	-0.008546904800000001	2.14e-07	2.82e-05	3
cluster_2910	chr16	27899239	27899404	;cg02805028;cg01896119	2	0.041373344	0.0082746688	2.31e-07	2.87e-05	2
cluster_4538	chr2	167168604	167168852	;cg13425422;cg03466415	2	0.027143405	0.0054286809999999994	2.32e-07	2.87e-05	2
cluster_6960	chr7	76828885	76829845	;cg14752838;cg01310473;cg23708624	3	0.062913074	0.0125826148	2.27e-07	2.87e-05	3
cluster_832	chr10	17347047	17347391	;cg26654358;cg12722935;cg03830712	3	0.093944091	0.018788818199999998	2.28e-07	2.87e-05	3
cluster_1718	chr12	7188165	7188426	;cg16932285;cg11729019;cg16316042	3	0.013745268	0.0027490535999999998	2.95e-07	3.59e-05	3
cluster_4897	chr21	17961737	17962124	;cg04585185;cg00543364;cg27205487;cg24053070	4	0.054251055	0.010850211	3.11e-07	3.67e-05	4
cluster_900	chr10	71560212	71560231	;cg06035456;cg10314139	2	-0.022477033	-0.0044954066	3.07e-07	3.67e-05	2
cluster_1715	chr12	7032991	7033911	;cg25316512;cg20006729;cg17762331;cg11812238;cg08021025;cg22475430;cg09215316;cg01437411	8	-0.061309439	-0.0122618878	3.91e-07	4.53e-05	8
cluster_123	chr1	6519923	6520194	;cg13284574;cg12406391	2	-0.032496993	-0.0064993986	4.07e-07	4.65e-05	2
cluster_1922	chr12	102872603	102873312	;cg25924694;cg16801374;cg11612617;cg14240353	4	0.043206154	0.0086412308	4.38e-07	4.89e-05	4
cluster_6163	chr6	29274617	29275337	;cg19340235;cg25267258;cg10643236;cg00640456;cg12628075;cg03019219;cg16958668;cg01660346;cg18828927;cg24817358;cg07193515	11	0.016966375	0.003393275	4.4e-07	4.89e-05	11
cluster_6518	chr6	143929300	143929511	;cg10784341;cg18030133;cg19205041	3	0.059909335	0.011981867	4.72e-07	5.16e-05	3
cluster_5064	chr22	46370644	46371152	;cg20539366;cg05475172	2	-0.024982701	-0.0049965402	4.93e-07	5.32e-05	2
cluster_4532	chr2	159651559	159651918	;cg02251393;cg21992932;cg09357934	3	0.015502877	0.0031005754	5.33e-07	5.68e-05	3
cluster_5024	chr22	32598479	32598570	;cg18555433;cg08143133	2	-0.023901857	-0.0047803713999999995	5.48e-07	5.68e-05	2
cluster_6651	chr6	168867541	168867685	;cg18800641;cg26265390;cg05097820	3	0.028197967	0.0056395934	5.43e-07	5.68e-05	3
cluster_5928	chr5	126984765	126984994	;cg12030523;cg07157169	2	0.052801687	0.0105603374	6.01e-07	6.15e-05	2
cluster_2324	chr13	114865944	114866221	;cg01682917;cg25324786	2	-0.070097421	-0.014019484199999998	6.57e-07	6.63e-05	2
cluster_3227	chr17	4486580	4486934	;cg25585129;cg01720228	2	-0.024409725	-0.004881945	6.74e-07	6.71e-05	2
cluster_1764	chr12	25801455	25801621	;cg13211181;cg03681383;cg23979954;cg16133681	4	0.045710488	0.0091420976	7.11e-07	6.96e-05	4
cluster_2004	chr12	124763658	124763800	;cg25024515;cg25098479	2	0.054339939	0.0108679878	7.22e-07	6.96e-05	2
cluster_5336	chr3	177315226	177315882	;cg18352516;cg23199335	2	0.030072859	0.0060145718	7.25e-07	6.96e-05	2
cluster_7504	chr8	53080905	53081140	;cg13846675;cg17159699	2	0.072558145	0.014511629000000002	7.38e-07	6.99e-05	2
cluster_5447	chr4	1794043	1794084	;cg21608500;cg02790486	2	-0.034925917	-0.0069851834	7.51e-07	7.04e-05	2
cluster_4404	chr2	74607470	74607600	;cg08864042;cg20303028;cg14601444;cg01753375	4	-0.034161596	-0.006832319200000001	8.47e-07	7.83e-05	4
cluster_5252	chr3	114036607	114036631	;cg02771886;cg17164827	2	0.01909685	0.00381937	8.78e-07	7.93e-05	2
cluster_5656	chr4	174457944	174458502	;cg24950233;cg21383280	2	-0.038815357	-0.0077630714	8.73e-07	7.93e-05	2
cluster_4920	chr21	39627271	39628679	;cg03993463;cg24751551;cg27312626;cg13966313;cg13863153	5	0.027287077	0.0054574154	9.02e-07	8.06e-05	5
cluster_3303	chr17	26553567	26554245	;cg03924483;cg19539519;cg25191725;cg11231143	4	-0.028370305	-0.005674060999999999	9.14e-07	8.07e-05	4
cluster_4141	chr19	51858208	51858276	;cg17110052;cg22469897	2	-0.044835746	-0.0089671492	9.26e-07	8.09e-05	2
cluster_883	chr10	50816058	50816262	;cg26990680;cg04730768	2	-0.033963623	-0.006792724599999999	9.45e-07	8.16e-05	2
cluster_3928	chr19	13214412	13215041	;cg08806632;cg18801945	2	-0.036694162	-0.0073388324	1.04e-06	8.88e-05	2
cluster_3978	chr19	18902527	18902727	;cg08177015;cg22865824;cg03767475	3	-0.036936656	-0.0073873312	1.06e-06	8.95e-05	3
cluster_5599	chr4	106472990	106473806	;cg08970682;cg14020824;cg25370441;cg27126442	4	0.044142923	0.0088285846	1.11e-06	9.28e-05	4
cluster_7095	chr7	140218068	140218338	;cg18343290;cg06310157;cg03078819	3	-0.064702969	-0.0129405938	1.12e-06	9.28e-05	3
cluster_1851	chr12	56131768	56132083	;cg04938456;cg21147626	2	-0.015637944	-0.0031275888	1.17e-06	9.42e-05	2
cluster_5020	chr22	31518860	31518963	;cg27324619;cg26373518;cg18053607	3	-0.027558478	-0.0055116956	1.16e-06	9.42e-05	3
cluster_5977	chr5	147040667	147040773	;cg17259886;cg06736134;cg17670366	3	0.060793808	0.0121587616	1.18e-06	9.42e-05	3
cluster_1921	chr12	101988756	101988803	;cg14604777;cg21339822	2	0.013074757	0.0026149514	1.22e-06	9.61e-05	2
cluster_2355	chr14	23525003	23525720	;cg03156547;cg03770548;cg09834049	3	-0.01669596	-0.003339192	1.22e-06	9.61e-05	3
cluster_1126	chr10	134661502	134661640	;cg24437408;cg10351829;cg19809636	3	-0.033032012	-0.0066064024	1.28e-06	9.95e-05	3
cluster_4551	chr2	176983285	176983519	;cg06479254;cg23105697	2	-0.053087412	-0.0106174824	1.43e-06	0.000110106	2
cluster_2126	chr13	22058122	22058128	;cg08642538;cg03163982	2	0.054376277	0.0108752554	1.46e-06	0.000110226	2
cluster_6495	chr6	130182053	130182551	;cg06646780;cg15368264;cg18084999;cg12845215;cg22102078;cg17626734	6	0.010966867	0.0021933734	1.45e-06	0.000110226	6
cluster_1333	chr11	44328423	44329915	;cg08976101;cg17017404;cg13837679	3	-0.042831806	-0.0085663612	1.5e-06	0.000112097	3
cluster_5215	chr3	63428234	63428840	;cg15559684;cg06185146;cg11282156	3	0.019791166	0.0039582331999999994	1.61e-06	0.000119098	3
cluster_1564	chr11	111956647	111956885	;cg04269747;cg19537591;cg07540593;cg03594819;cg18268988;cg08281515	6	-0.013214527	-0.0026429054000000002	1.69e-06	0.000124035	6
cluster_6498	chr6	132931714	132931736	;cg15305521;cg10655144	2	0.017322151	0.0034644302	1.98e-06	0.000143607	2
cluster_6087	chr6	2437142	2437147	;cg18740289;cg11792824	2	0.055167825	0.011033564999999999	2.03e-06	0.000146417	2
cluster_23	chr1	1135492	1135955	;cg13360866;cg24807889	2	-0.023801903	-0.0047603806	2.19e-06	0.000156009	2
cluster_6020	chr5	172662724	172663219	;cg24767237;cg03625415;cg07383092;cg01040654	4	-0.038638364	-0.0077276728	2.36e-06	0.000167041	4
cluster_7042	chr7	108168130	108168721	;cg15454856;cg13376438;cg19275220	3	0.0377521	0.0075504199999999995	2.4e-06	0.000167896	3
cluster_7072	chr7	132435910	132436239	;cg21889691;cg13823919	2	0.082616718	0.0165233436	2.64e-06	0.000183344	2
cluster_5240	chr3	99904510	99904609	;cg15766024;cg04657715;cg06073355	3	0.021563529	0.0043127058	2.7e-06	0.000185395	3
cluster_7425	chr8	19460935	19461068	;cg03649589;cg24280945	2	0.051781861	0.0103563722	2.76e-06	0.000188118	2
cluster_2727	chr15	91447374	91447749	;cg17017272;cg13579205;cg09169633	3	-0.016253451	-0.0032506901999999997	2.8e-06	0.000189083	3
cluster_6410	chr6	41375649	41376295	;cg09407967;cg15305352;cg02404974	3	-0.021018304	-0.0042036608	2.87e-06	0.000192385	3
cluster_1406	chr11	62559856	62559882	;cg12129897;cg07743764	2	-0.010845082	-0.0021690164000000003	2.97e-06	0.000197558	2
cluster_1742	chr12	11151430	11151622	;cg15428792;cg00260387;cg12424907;cg12791554	4	0.010894564	0.0021789128	3.13e-06	0.000205804	4
cluster_587	chr1	213122829	213123025	;cg22440431;cg05332152	2	-0.017575416	-0.0035150832	3.15e-06	0.000205864	2
cluster_4373	chr2	49382159	49382401	;cg17327492;cg19927457;cg12353175	3	0.049797989	0.0099595978	3.2e-06	0.000207228	3
cluster_5659	chr4	175752696	175752781	;cg07588006;cg13006360	2	0.069857776	0.0139715552	3.29e-06	0.000211267	2
cluster_5608	chr4	114213574	114214449	;cg02296478;cg07486252;cg25915539;cg17665652;cg08448479;cg21287322;cg23371754	7	0.05939623	0.011879246	3.4e-06	0.000216801	7
cluster_6604	chr6	167173257	167173343	;cg02669193;cg12285184	2	0.013598211	0.0027196422	3.59e-06	0.000226817	2
cluster_6655	chr6	168963358	168963731	;cg03101413;cg05621218;cg09565319	3	0.116026458	0.0232052916	3.66e-06	0.000229078	3
cluster_3967	chr19	18284120	18284450	;cg26152923;cg15825970;cg07533630;cg01485548;cg13549667;cg04096365	6	-0.027666536	-0.0055333071999999995	3.7e-06	0.000229994	6
cluster_3362	chr17	39685250	39685912	;cg16585619;cg03550233;cg12491114;cg08966188	4	-0.039116552	-0.0078233104	3.76e-06	0.000231012	4
cluster_4605	chr2	227288327	227288518	;cg14637919;cg05209518	2	0.049177448	0.0098354896	3.78e-06	0.000231012	2
cluster_242	chr1	33231070	33231109	;cg16007395;cg17327404	2	-0.017895363	-0.0035790726	3.84e-06	0.000231422	2
cluster_4899	chr21	22175001	22175522	;cg09614626;cg26977737	2	0.044104691	0.0088209382	3.82e-06	0.000231422	2
cluster_5002	chr22	26829758	26830041	;cg03230757;cg18298050;cg27009550	3	0.073881417	0.014776283400000001	3.92e-06	0.000234038	3
cluster_3416	chr17	46676215	46676375	;cg15908709;cg08832695	2	-0.018833351	-0.0037666702000000002	4.22e-06	0.000250312	2
cluster_5966	chr5	140709983	140710237	;cg22056102;cg10599384;cg22184507;cg26622291	4	-0.031586986	-0.0063173972	4.28e-06	0.000251952	4
cluster_2832	chr16	2073518	2073792	;cg05063895;cg06664900	2	-0.020554218	-0.0041108436	4.51e-06	0.000259651	2
cluster_5400	chr4	683148	683772	;cg02096793;cg14876761;cg17952262;cg25510614	4	-0.013997351	-0.0027994702	4.51e-06	0.000259651	4
cluster_6406	chr6	40359007	40359130	;cg01200021;cg07369374	2	-0.039827347	-0.0079654694	4.5e-06	0.000259651	2
cluster_315	chr1	66797701	66798063	;cg03442467;cg00805867	2	0.044527436	0.0089054872	4.67e-06	0.000266888	2
cluster_6114	chr6	7248862	7248983	;cg05468429;cg25216821;cg07601536	3	0.03469714	0.006939428	4.75e-06	0.000269658	3
cluster_2743	chr15	96894342	96894509	;cg16897103;cg26267430	2	-0.030119887	-0.0060239774	4.86e-06	0.000273714	2
cluster_3684	chr18	61817088	61817320	;cg19981951;cg05155520;cg18827787	3	0.042859403	0.0085718806	4.9e-06	0.000274218	3
cluster_6275	chr6	31737630	31737885	;cg15501231;cg08409562	2	-0.032421038	-0.0064842076	5.11e-06	0.000283148	2
cluster_7612	chr8	143202730	143203654	;cg25938735;cg00332850;cg13436164;cg23171972;cg23914969	5	0.043674447	0.0087348894	5.15e-06	0.000283148	5
cluster_916	chr10	74870240	74870311	;cg05898953;cg01701415	2	-0.025276367	-0.0050552734	5.17e-06	0.000283148	2
cluster_950	chr10	95123718	95123774	;cg11840849;cg14428166;cg11276093	3	0.033547863	0.0067095726	5.21e-06	0.000283215	3
cluster_4449	chr2	102607750	102607752	;cg16143796;cg24603576	2	0.013610554	0.0027221108	5.26e-06	0.000283612	2
cluster_386	chr1	120311439	120311653	;cg22718139;cg13976683;cg10212621;cg18199617	4	0.028296419	0.0056592838	5.33e-06	0.00028364	4
cluster_5661	chr4	177190237	177190421	;cg19432505;cg13507081;cg12182525;cg14729184;cg04563119	5	0.055498035	0.011099607000000001	5.33e-06	0.00028364	5
cluster_2623	chr15	37190548	37190694	;cg04482825;cg14980255	2	0.033252448	0.006650489599999999	5.42e-06	0.000286074	2
cluster_3766	chr19	1065688	1065728	;cg11714200;cg19548313;cg18073514	3	-0.026841848	-0.005368369600000001	5.47e-06	0.000286074	3
cluster_5679	chr4	186427685	186427765	;cg19295251;cg14902168;cg21996239	3	0.024534686	0.0049069372	5.49e-06	0.000286074	3
cluster_4889	chr20	62574023	62574518	;cg01073332;cg21221377;cg07507493;cg20252837;cg14440024;cg01637548	6	-0.019214397	-0.0038428794	5.57e-06	0.000287586	6
cluster_5678	chr4	186425697	186425754	;cg25999637;cg12550726;cg05002406	3	0.066265623	0.0132531246	5.59e-06	0.000287586	3
cluster_1607	chr11	122756770	122756965	;cg07287293;cg10273217;cg17208425	3	0.023808391	0.0047616782	5.73e-06	0.000293193	3
cluster_1758	chr12	20848285	20848473	;cg04091078;cg18109798	2	0.027213681	0.0054427362	5.79e-06	0.000294122	2
cluster_4064	chr19	46170946	46171507	;cg09997082;cg04689379;cg18088844;cg14661225;cg15622544	5	-0.017083166	-0.0034166332	5.9e-06	0.000297837	5
cluster_1586	chr11	117688335	117688338	;cg26293590;cg23323203	2	-0.025152623	-0.0050305246	6.1e-06	0.000305653	2
cluster_5580	chr4	81185723	81185765	;cg02876258;cg14272935	2	-0.018584757	-0.0037169514	6.24e-06	0.000310645	2
