## Supplementary material for "An entropy-based diagnostic framework for characterizing methylation state dynamics during preimplantation development": module_vectors_2d.csv

branch	vx	vy	vx_norm	vy_norm	magnitude
closure_M01_M05_M12	0.001976866640333589	0.0012871932881592133	0.8380114033892173	0.5456527172017329	0.0023589973028271863
access_M02_M10	0.007380707312946231	0.004805785439066772	0.8380114033892173	0.5456527172017329	0.008807406776442438
remeth_M00_M13	0.001964467384642509	0.0012791197851832945	0.8380114033892174	0.545652717201733	0.002344201256328376
demeth_M02_M06	-0.03243779984298897	-0.021121160825244942	-0.8380114033892174	-0.5456527172017329	0.03870806496403142
zga_M01_M08	0.05646146315727504	0.036763641478329154	0.8380114033892174	0.5456527172017329	0.06737553084471729
