## Supplementary material for "An entropy-based diagnostic framework for characterizing methylation state dynamics during preimplantation development": parameters.csv

alpha_op	bias_op	lambda_K	sigma_M	sigma_8	sigma_B	r_morula	r_8cell	r_blast	morula_z1	morula_z2	cell8_z1	cell8_z2	blast_z1	blast_z2	k_att_z1	k_att_z2	tau_oocyte	tau_zygote	tau_2cell	tau_4cell	tau_8cell	tau_morula	tau_blast	D_diffusion	gamma_acc	gamma_closure	gamma_zga	gamma_re	gamma_de
0.5611	0.0688	0.43889999999999996	2.1315551981910374	3.2161323700706985	1.2777421140343281	1.4210367987940251	2.144088246713799	0.8518280760228853	-3.174309766013712	-0.030760471381842625	-2.0774020125428643	-0.32570808935553924	-4.206212935928339	-0.5366130066211747	-1.0905780208009064	-0.10235734509451391	0	1	2	3	4	5	6	0.02	1.0	1.0	1.0	1.0	1.0
