## Supplementary material for "An entropy-based diagnostic framework for characterizing methylation state dynamics during preimplantation development": parameters_corrected.csv

alpha_op	bias_op	lambda_K	sigma_M	sigma_8	sigma_B	r_morula	r_8cell	r_blast	morula_z1	morula_z2	cell8_z1	cell8_z2	blast_z1	blast_z2	k_att_z1	k_att_z2	tau_oocyte	tau_zygote	tau_2cell	tau_4cell	tau_8cell	tau_morula	tau_blast	D_diffusion	gamma_acc	gamma_closure	gamma_zga	gamma_re	gamma_de
0.5611	0.0688	0.4389	0.21318247317796934	0.7415408989251597	1.277742114034328	0.1421216487853129	0.49436059928343984	0.35650932484692965	-3.1743097660137116	-0.030760471381842625	-2.0774020125428643	-0.32570808935553924	-4.206212935928339	-0.5366130066211747	1.0106183911656121	0.35784925981953447	0.0	1.0	2.0	3.0	4.0	5.0	6.0	0.02	1.0	1.0	1.0	1.0	1.0
