## Supplementary material for "An entropy-based diagnostic framework for characterizing methylation state dynamics during preimplantation development": particle_initial.csv

id	stage	z1	z2	weight
0	zygote/PN	1.9493795803783087	0.7166242841733621	0.03333333333333333
1	zygote/PN	1.0138670798323175	2.6097378172711143	0.03333333333333333
2	zygote/PN	0.7306103681018937	5.359357290827781	0.03333333333333333
3	zygote/PN	2.1215526992137748	2.4304990076544675	0.03333333333333333
4	zygote/PN	-0.9283496448106988	4.790552143186036	0.03333333333333333
5	zygote/PN	2.6249462152099325	0.5355326189746101	0.03333333333333333
6	zygote/PN	3.2183535544676087	0.8862186084028597	0.03333333333333333
7	zygote/PN	0.005791598204168106	7.412458759509497	0.03333333333333333
8	zygote/PN	3.062111995872445	-0.375794491320884	0.03333333333333333
9	zygote/PN	0.2120326348002286	6.777078589839087	0.03333333333333333
10	zygote/PN	2.007703142569081	0.7288579158277172	0.03333333333333333
11	zygote/PN	1.799729518191295	2.851376650940906	0.03333333333333333
12	zygote/PN	-1.6150552622640801	7.094815313501947	0.03333333333333333
13	zygote/PN	1.7624617773631877	2.241765563792245	0.03333333333333333
14	zygote/PN	3.366627872055441	0.00656762660328502	0.03333333333333333
15	zygote/PN	-1.3741950597703256	4.637000004914544	0.03333333333333333
16	zygote/PN	1.4953146079865711	2.7373456410432744	0.03333333333333333
17	zygote/PN	1.0670023656331882	5.195190505605627	0.03333333333333333
18	zygote/PN	-1.7506735578302224	9.785228785841927	0.03333333333333333
19	zygote/PN	4.062720318279468	0.8981495475103602	0.03333333333333333
20	zygote/PN	1.810724111611644	-0.2773198071169641	0.03333333333333333
21	zygote/PN	-1.4737657977698169	7.41020754955873	0.03333333333333333
22	zygote/PN	4.120705345217916	0.7768759424752391	0.03333333333333333
23	zygote/PN	3.4075969466953713	2.089998246572532	0.03333333333333333
24	zygote/PN	4.335313358630433	1.2933422118471598	0.03333333333333333
25	zygote/PN	-2.211235885915623	8.364214064216695	0.03333333333333333
26	zygote/PN	2.9985806691062846	0.05071353445295821	0.03333333333333333
27	zygote/PN	-1.0507192560645071	9.857060916559924	0.03333333333333333
28	zygote/PN	2.007912425313259	0.031893046614177384	0.03333333333333333
29	zygote/PN	-1.7819916727008978	6.853694199095926	0.03333333333333333
30	2-cell	-3.724944968086662	-1.0216032452471489	0.05
31	2-cell	-1.9956339823988585	-1.3412877043813596	0.05
32	2-cell	-1.8251104429525744	-0.5383561995016144	0.05
33	2-cell	-2.073703616801915	-2.428611474905135	0.05
34	2-cell	-0.3897612645317451	-0.8983091548174985	0.05
35	2-cell	-1.9998483877766	0.4840128613409865	0.05
36	2-cell	-2.9299527426987284	-2.2470952383113425	0.05
37	2-cell	-2.3475538450193167	0.054519243340288716	0.05
38	2-cell	-4.8243998571272835	0.23811432436806695	0.05
39	2-cell	-0.1864349116196391	-2.0325413022833176	0.05
40	2-cell	-1.4076796616563074	-0.7708701352793361	0.05
41	2-cell	-2.942584132348777	-0.4448341539146825	0.05
42	2-cell	-3.7560034295477696	1.1728028545405027	0.05
43	2-cell	-0.020988071195191416	0.6019326006610182	0.05
44	2-cell	-2.4778005785719346	0.2535141105887578	0.05
45	2-cell	1.5584518481556806	-2.8888654276332035	0.05
46	2-cell	-2.7237638074764248	-0.13158246993062078	0.05
47	2-cell	-3.3492443342038256	-1.2662056050654629	0.05
48	2-cell	-2.7072248680039044	-0.3900897108261874	0.05
49	2-cell	-2.899612392711848	-1.1703393558886723	0.05
