## Supplementary material for "An entropy-based diagnostic framework for characterizing methylation state dynamics during preimplantation development": sample_trajectories.csv

sample_id	stage	z1	z2
GSM2146951	MII oocyte	6.522827546469642	-2.9040136263702583
GSM2146952	MII oocyte	7.738366956307275	-0.4683835194095858
GSM2146953	MII oocyte	7.743025547529794	-1.163545884623679
GSM2146954	MII oocyte	7.5401908375565725	-2.020567255974329
GSM2481532	2-cell	-3.724944968086662	-1.0216032452471489
GSM2481533	2-cell	-1.9956339823988585	-1.3412877043813596
GSM2481534	2-cell	-1.8251104429525744	-0.5383561995016144
GSM2481535	2-cell	-2.073703616801915	-2.428611474905135
GSM2481536	4-cell	-3.9049678091744466	-2.9811415225354714
GSM2481537	4-cell	-4.32504167145117	-1.8016624259163585
GSM2481538	4-cell	-4.422025177501651	-3.2617758558455674
GSM2481539	4-cell	-3.698158520029932	-3.4268634236050453
GSM2481540	4-cell	-3.78382176642356	-0.4539795843454995
GSM2481541	4-cell	-3.490344409512009	-0.8940971320654897
GSM2481542	4-cell	-5.582005801826469	-1.5123219377365718
GSM2481543	4-cell	-4.495364687386601	-2.7532165043426096
GSM2481544	4-cell	-4.654554215777397	-2.486726870328386
GSM2481545	4-cell	-4.657798022686278	-2.698092995160392
GSM2481546	4-cell	-5.552414676458212	-2.4555996276877683
GSM2481547	4-cell	-5.198711422822123	-2.9845669824579035
GSM2481548	4-cell	-4.1636310780808845	-2.649616655117749
GSM2481549	4-cell	-5.92857994505842	-1.0161616791318941
GSM2481550	4-cell	-6.770994023042169	-0.8470723522684044
GSM2481551	4-cell	-6.066346412923791	-2.1126397507001653
GSM2481552	4-cell	-3.9025702157108975	-1.7853757311553016
GSM2481554	zygote/PN	1.9493795803783087	0.7166242841733621
GSM2481555	zygote/PN	1.0138670798323175	2.6097378172711143
GSM2481556	MII oocyte	6.042954774440951	-2.8171965891554382
GSM2481557	MII oocyte	6.167268239926464	-3.3224367792291924
GSM2481558	zygote/PN	0.7306103681018937	5.359357290827781
GSM2481559	zygote/PN	2.1215526992137748	2.4304990076544675
GSM2481560	zygote/PN	-0.9283496448106988	4.790552143186036
GSM2481561	zygote/PN	2.6249462152099325	0.5355326189746101
GSM2481562	zygote/PN	3.2183535544676087	0.8862186084028597
GSM2481563	zygote/PN	0.005791598204168106	7.412458759509497
GSM2481564	zygote/PN	3.062111995872445	-0.375794491320884
GSM2481565	zygote/PN	0.2120326348002286	6.777078589839087
GSM2481566	zygote/PN	2.007703142569081	0.7288579158277172
GSM2481567	zygote/PN	1.799729518191295	2.851376650940906
GSM2481570	MII oocyte	6.359727925342066	-2.428909656089845
GSM2481571	zygote/PN	-1.6150552622640801	7.094815313501947
GSM2481572	zygote/PN	1.7624617773631877	2.241765563792245
GSM2481573	zygote/PN	3.366627872055441	0.00656762660328502
GSM2481574	zygote/PN	-1.3741950597703256	4.637000004914544
GSM2481575	zygote/PN	1.4953146079865711	2.7373456410432744
GSM2481576	zygote/PN	1.0670023656331882	5.195190505605627
GSM2481577	zygote/PN	-1.7506735578302224	9.785228785841927
GSM2481578	zygote/PN	4.062720318279468	0.8981495475103602
GSM2481581	MII oocyte	7.096397127517178	-2.76106503145556
GSM2481586	MII oocyte	7.021999541811736	-2.6464431738230534
GSM2481587	MII oocyte	6.9964008581192125	-2.4223095908021706
GSM2481588	MII oocyte	7.307688871962111	-2.454707469159568
GSM2481589	MII oocyte	6.445200359675102	-3.253194901735853
GSM2481590	MII oocyte	7.788061969995776	-1.2427068125979408
GSM2481591	MII oocyte	6.76516543912596	-2.0152900576529
GSM2481592	blastocyst	-4.597683937624208	-0.25394905089030834
GSM2481593	blastocyst	-3.87310161841902	-0.9091335327337
GSM2481594	blastocyst	-3.6919549481395486	-1.3774058301191012
GSM2481595	blastocyst	-4.270640237834711	0.1113724315275447
GSM2481614	MII oocyte	6.096274854190755	-2.1366084144220405
GSM2481615	MII oocyte	7.383973811914693	-1.2750396684635523
GSM2481618	8-cell	-1.504149099384309	-0.8920406615241673
GSM2481619	8-cell	-1.2434707740623794	-1.0677288866633834
GSM2481620	8-cell	-1.5745719454138185	-1.6251411841459131
GSM2481621	8-cell	-2.562854477119016	-1.0088802084501578
GSM2481622	8-cell	-1.4903263350755185	-1.3469819334565611
GSM2481623	8-cell	-1.8043864001745455	-1.8024258151087744
GSM2481624	8-cell	-2.2485604801000867	-0.4972473672865272
GSM2481626	8-cell	-3.192346436331037	-2.139409115765267
GSM2481627	8-cell	-2.2481166231373537	-1.578800339878438
GSM2481628	8-cell	-1.4320463513114852	1.7295011312873154
GSM2481629	8-cell	-2.332550429018834	1.2823010942017128
GSM2481630	8-cell	-0.9559036328868484	-0.5165003628039744
GSM2481631	8-cell	-3.054545823493064	1.8018562283664843
GSM2481632	8-cell	-1.599953275822202	-1.3217744912491634
GSM2481633	8-cell	-3.7536930777535695	-0.11690679794329145
GSM2481634	8-cell	-1.2706510863314882	-0.5468867186189836
GSM2481635	8-cell	-0.4657277427433297	-0.4685909750837641
GSM2481636	8-cell	-0.9739534853946628	-0.3499218142301759
GSM2481637	8-cell	-2.4291038706640684	0.40704673709935696
GSM2481638	8-cell	-2.7616213494800177	0.8776046516265076
GSM2481639	8-cell	-2.2258968751411263	0.9044329897830978
GSM2481640	8-cell	-3.2028635413048865	-1.0909510197086392
GSM2481641	8-cell	-1.4486782290862914	-1.3312714497881342
GSM2481642	8-cell	-2.6964457874593695	0.457831551918009
GSM2481643	8-cell	-2.1315651622530187	2.2172550648266123
GSM2481644	morula	-2.680950659274054	-0.568943673981126
GSM2481645	morula	-3.167291044093349	-0.3941947190577462
GSM2481646	morula	-2.373173486317973	-0.7724937153739239
GSM2481647	morula	-3.045239908370559	-1.0343367746036178
GSM2481648	morula	-3.9207410376243614	0.002235965118804009
GSM2481649	morula	-3.7143405911435567	-0.34729315287214463
GSM2481650	morula	-3.1676476384114327	0.7156030174389237
GSM2481651	morula	-3.3250937628744097	2.15333928227609
GSM2986307	MII oocyte	5.543863979361946	27.869468112076348
GSM2986308	MII oocyte	7.299248645989004	-1.7258974144526325
GSM2986309	MII oocyte	6.298860577062451	-2.2760826811134853
GSM2986310	MII oocyte	7.182647086229066	-2.3380547291402416
GSM2986311	MII oocyte	6.343235127853491	-2.2683106455276185
GSM2986312	MII oocyte	7.050660288174615	-2.368856310431464
GSM2986313	MII oocyte	6.922982116478482	-1.8506219630062375
GSM2986314	MII oocyte	6.2931224309288725	-2.572833598024077
GSM2986315	MII oocyte	6.717423900251191	13.463693279330895
GSM2986316	MII oocyte	6.6804135764564725	-1.6319058690749022
GSM2986317	MII oocyte	6.871997579025841	-1.2224987049474851
GSM2986318	MII oocyte	7.687655093782448	-1.7389028244037803
GSM2986319	MII oocyte	7.756997602701919	-1.091812916476124
GSM2986320	MII oocyte	7.70955415245356	-1.8052534523777315
GSM2986321	MII oocyte	7.300972682829856	-0.9924648492969133
GSM2986322	MII oocyte	6.4230307993301405	-1.576968164623129
GSM2986323	MII oocyte	8.762901976181443	-0.5150113548137347
GSM2986324	MII oocyte	8.722521434550499	-0.4607218631437109
GSM2986325	MII oocyte	7.68678168196059	-2.300596931719482
GSM2986326	MII oocyte	7.005571524963868	-2.839619960604014
GSM2986327	zygote/PN	1.810724111611644	-0.2773198071169641
GSM2986328	zygote/PN	-1.4737657977698169	7.41020754955873
GSM2986329	zygote/PN	4.120705345217916	0.7768759424752391
GSM2986330	zygote/PN	3.4075969466953713	2.089998246572532
GSM2986331	zygote/PN	4.335313358630433	1.2933422118471598
GSM2986332	zygote/PN	-2.211235885915623	8.364214064216695
GSM2986333	zygote/PN	2.9985806691062846	0.05071353445295821
GSM2986334	zygote/PN	-1.0507192560645071	9.857060916559924
GSM2986335	zygote/PN	2.007912425313259	0.031893046614177384
GSM2986336	zygote/PN	-1.7819916727008978	6.853694199095926
GSM2986344	2-cell	-0.3897612645317451	-0.8983091548174985
GSM2986345	2-cell	-1.9998483877766	0.4840128613409865
GSM2986346	2-cell	-2.9299527426987284	-2.2470952383113425
GSM2986347	2-cell	-2.3475538450193167	0.054519243340288716
GSM2986348	2-cell	-4.8243998571272835	0.23811432436806695
GSM2986349	2-cell	-0.1864349116196391	-2.0325413022833176
GSM2986350	2-cell	-1.4076796616563074	-0.7708701352793361
GSM2986351	2-cell	-2.942584132348777	-0.4448341539146825
GSM2986352	2-cell	-3.7560034295477696	1.1728028545405027
GSM2986353	2-cell	-0.020988071195191416	0.6019326006610182
GSM2986354	2-cell	-2.4778005785719346	0.2535141105887578
GSM2986355	2-cell	1.5584518481556806	-2.8888654276332035
GSM2986356	2-cell	-2.7237638074764248	-0.13158246993062078
GSM2986357	2-cell	-3.3492443342038256	-1.2662056050654629
GSM2986358	2-cell	-2.7072248680039044	-0.3900897108261874
GSM2986359	2-cell	-2.899612392711848	-1.1703393558886723
GSM2986360	4-cell	-3.583899492654857	1.4678271393100155
GSM2986361	4-cell	-2.7291822950659683	-1.1830124338739387
GSM2986362	4-cell	-3.2617092853060474	-2.7588631725011323
GSM2986363	4-cell	-3.5583825201032715	-2.1463614330309038
GSM2986364	4-cell	-2.9653959270037484	-1.0420179789652628
GSM2986365	4-cell	-4.8582511633163605	-1.5637965939654508
GSM2986366	4-cell	-3.574856860929637	-0.920786791162163
GSM2986367	4-cell	-2.2095847470590217	-1.5739405127464274
GSM2986368	8-cell	-2.407140848580481	1.351897639373006
GSM2986369	8-cell	-2.4965892312436107	0.2943081039969419
GSM2986370	8-cell	-2.773383324393959	0.05646385504877596
GSM2986371	8-cell	-2.0550938815918256	0.3805947122546001
GSM2986372	8-cell	-3.8281110555781472	1.114165898032893
GSM2986373	8-cell	-1.7373486391361397	-0.9440687726040088
GSM2986374	8-cell	-3.000939259025442	-0.8507675450440727
GSM2986375	8-cell	-1.3372924188820303	0.30578321654088986
GSM2986376	8-cell	-1.382939099975505	-1.5915229247982263
GSM2986377	8-cell	-2.4316516923630487	0.2382205918309187
GSM2986378	8-cell	-2.536341728206075	-1.3987779188657163
GSM2986379	8-cell	-1.0789567687443011	-0.16730463690696812
GSM2986381	8-cell	-0.3897492319173838	-1.1060877756033534
GSM2986382	8-cell	-1.9623733328509736	2.5418822302845427
GSM2986383	8-cell	-2.6623680924432964	0.8335642259701034
GSM2986384	8-cell	-2.3402841188079773	-2.057716480656753
GSM2986385	8-cell	-2.478073844952996	-0.7440529179434311
GSM2986386	8-cell	-2.1390498562093043	-1.4569113758912609
GSM2986388	8-cell	-2.208611155915891	-1.7847375787831352
GSM2986389	8-cell	-1.632810692668162	-1.6481668746387934
GSM2986409	blastocyst	-4.597683937624208	-0.25394905089030834
