## Supplementary material for "An entropy-based diagnostic framework for characterizing methylation state dynamics during preimplantation development": sample_trajectories_corrected.csv

sample_id	stage	z1	z2
GSM2146951	MII oocyte	1.0018902695461067	0.5175382783061679
GSM2146952	MII oocyte	0.8788814421514555	0.1684218704503214
GSM2146953	MII oocyte	1.0740658932843477	0.29252786184456914
GSM2146954	MII oocyte	0.793565671637013	0.42487181642400484
GSM2481532	2-cell	0.2456703550014426	0.44746126369301553
GSM2481533	2-cell	0.5243552318928669	0.33929350692237426
GSM2481534	2-cell	0.3197381395578028	0.24766501334950802
GSM2481535	2-cell	0.6377839931282181	0.45780673018593154
GSM2481536	4-cell	0.49662171791445897	0.6196884937433436
GSM2481537	4-cell	0.3256583618708667	0.6886054022102202
GSM2481538	4-cell	0.6566552676300632	0.5223977716492475
GSM2481539	4-cell	0.3381753774121804	0.6368153398892432
GSM2481540	4-cell	0.38853148021743633	0.3051268672916687
GSM2481541	4-cell	0.35951237531347024	0.6549415514707249
GSM2481542	4-cell	0.427780380640275	0.6277756107771619
GSM2481543	4-cell	0.5340276006921953	0.4355359542434659
GSM2481544	4-cell	0.8038502212837901	0.9307329699044462
GSM2481545	4-cell	0.5898313086217993	0.7245242176633995
GSM2481546	4-cell	0.8948318369025993	0.3546411394286585
GSM2481547	4-cell	0.42466900349339576	0.34536640439954513
GSM2481548	4-cell	0.5251506238254047	0.6587969169663328
GSM2481549	4-cell	0.9966011579270544	0.6316682512093438
GSM2481550	4-cell	0.45632648472325166	0.14563665163108008
GSM2481551	4-cell	0.5192061490542259	0.5309038538353402
GSM2481552	4-cell	0.5647976875071545	0.4313428724015223
GSM2481554	zygote/PN	0.650582879197718	0.4087222428169546
GSM2481555	zygote/PN	0.3663846443997792	0.19223986169332954
GSM2481556	MII oocyte	0.9959815648269518	0.20137678838004056
GSM2481557	MII oocyte	0.9899057264845088	0.43488895774194064
GSM2481558	zygote/PN	0.4909134225704466	0.4837124504157402
GSM2481559	zygote/PN	0.4723467759157772	0.5311716376545674
GSM2481560	zygote/PN	0.5126331732865615	0.08574592772096773
GSM2481561	zygote/PN	0.2841668145574031	0.5737456687754672
GSM2481562	zygote/PN	0.604806662009627	0.5105653251901928
GSM2481563	zygote/PN	0.35734787557311304	0.09407352660699714
GSM2481564	zygote/PN	0.5342916929817803	0.5533425313872464
GSM2481565	zygote/PN	0.5832793712588151	0.2192862474046286
GSM2481566	zygote/PN	0.3970954260183853	0.605269422678195
GSM2481567	zygote/PN	0.29244705641939817	0.5095834389864738
GSM2481570	MII oocyte	1.0594513085527177	0.367616771309162
GSM2481571	zygote/PN	0.6297043540207564	0.17628058794219284
GSM2481572	zygote/PN	0.2220223148292491	0.6071373414380894
GSM2481573	zygote/PN	0.5310582343626689	0.5559431700345692
GSM2481574	zygote/PN	0.6900357468616589	0.21822267866784878
GSM2481575	zygote/PN	0.3954789102447368	0.2731988351564975
GSM2481576	zygote/PN	0.3766243834722247	0.3348024607961477
GSM2481577	zygote/PN	0.5381498247747178	0.03927455146549744
GSM2481578	zygote/PN	0.44133413437977476	0.42003649462953396
GSM2481581	MII oocyte	1.1369525437358305	0.34141593890102034
GSM2481586	MII oocyte	0.8839348798755289	0.3852367568635434
GSM2481587	MII oocyte	0.9316750958548976	0.36197059560985567
GSM2481588	MII oocyte	1.0129085784516458	0.36560752561740967
GSM2481589	MII oocyte	0.935610358973431	0.3501199467010729
GSM2481590	MII oocyte	0.8589124991159693	0.18169638629328008
GSM2481591	MII oocyte	1.076290363659239	0.39231174369378075
GSM2481592	blastocyst	0.8357098922377038	1.8125042636549598
GSM2481593	blastocyst	0.49751610860169004	1.2797213156541558
GSM2481594	blastocyst	0.36084123294048187	1.2968300151322087
GSM2481595	blastocyst	0.5003057536226231	1.4976944362110665
GSM2481614	MII oocyte	0.8694291311328823	0.24330030549190987
GSM2481615	MII oocyte	0.9401087198130258	0.1567623684514828
GSM2481618	8-cell	0.017854987830621255	0.08705458001916866
GSM2481619	8-cell	0.3811597452771743	-0.11438370776029254
GSM2481620	8-cell	0.23560795778844335	-0.016655448698742054
GSM2481621	8-cell	0.057085116683198905	-0.1674469948934497
GSM2481622	8-cell	0.13610595172103626	0.07312872909907764
GSM2481623	8-cell	0.18106441502329576	0.11712158577344732
GSM2481624	8-cell	0.16117244801703803	0.02462680478095064
GSM2481626	8-cell	0.4963946001134373	-0.04424401277051604
GSM2481627	8-cell	0.07473536041450693	-0.06182685936656798
GSM2481628	8-cell	0.020266301969654454	-0.22379221593969542
GSM2481629	8-cell	-0.26615378693117814	-0.2689273711813336
GSM2481630	8-cell	0.1817680700574407	-0.10180238462183458
GSM2481631	8-cell	-0.05584549668029848	-0.43741932467635825
GSM2481632	8-cell	0.18970186080187015	0.003805219399604723
GSM2481633	8-cell	0.198145523058728	-0.6072865091396152
GSM2481634	8-cell	1.0201876624461068	-0.29024172997407155
GSM2481635	8-cell	0.48346878389300035	0.27447268537944525
GSM2481636	8-cell	0.2061360367069107	-0.1721607996366781
GSM2481637	8-cell	0.4515846470241627	-0.17748204738089446
GSM2481638	8-cell	0.335407176125486	-0.3784852296431269
GSM2481639	8-cell	0.22799672243830998	-0.2658542226932351
GSM2481640	8-cell	-0.1217287821071397	-0.39675867179646573
GSM2481641	8-cell	0.11349473801932519	-0.427695512754064
GSM2481642	8-cell	0.3747313315141646	-0.002288209400228211
GSM2481643	8-cell	0.0669776355698253	-0.24896650955752836
GSM2481644	morula	3.6843740821198345	-0.30838584276393344
GSM2481645	morula	3.6843619358077904	-0.17988809373239414
GSM2481646	morula	3.5930037648448963	-0.16504881699297558
GSM2481647	morula	3.6363056683053205	-0.2591550223045841
GSM2481648	morula	3.654339758527625	-0.28158168560009855
GSM2481649	morula	3.6623587432554388	-0.22708790423670067
GSM2481650	morula	3.5292665890849313	-0.34449782591659367
GSM2481651	morula	3.6197893500675837	-0.46595691078330603
GSM2986307	MII oocyte	0.9351754119938661	-1.2536395991807092
GSM2986308	MII oocyte	0.8306495972025605	0.2492297696098294
GSM2986309	MII oocyte	0.9255171798059753	0.37114938944925585
GSM2986310	MII oocyte	1.067900445790118	0.3564452814894709
GSM2986311	MII oocyte	0.7980215523632267	0.25757776205226746
GSM2986312	MII oocyte	0.8251532651248852	0.38694507331555994
GSM2986313	MII oocyte	1.0984459324526115	0.19884984612081685
GSM2986314	MII oocyte	0.8637353431234074	0.3885536510570532
GSM2986315	MII oocyte	0.979276391274455	-0.47817248452179667
GSM2986316	MII oocyte	1.1379739955623098	0.1742181025851979
GSM2986317	MII oocyte	0.6447054089093525	0.13334533722987268
GSM2986318	MII oocyte	1.0109489885617697	0.21678505142835278
GSM2986319	MII oocyte	1.0755579622731606	0.1722870188792347
GSM2986320	MII oocyte	0.9677815070708607	0.33521710815127015
GSM2986321	MII oocyte	0.8951301258169466	0.06796365744724434
GSM2986322	MII oocyte	0.9989039276002314	0.5127235745087001
GSM2986323	MII oocyte	1.0805812268155277	-0.030024312056812802
GSM2986324	MII oocyte	0.9869869923678926	0.3070490142072298
GSM2986325	MII oocyte	0.9300427240296169	0.5539881798933763
GSM2986326	MII oocyte	1.2700278057559076	0.3455398330884377
GSM2986327	zygote/PN	0.22771718378035416	0.6286817577085276
GSM2986328	zygote/PN	1.059424524044044	0.052113324866160965
GSM2986329	zygote/PN	0.46278566476421373	0.2782517991157647
GSM2986330	zygote/PN	0.3295078783783324	0.37318151659240534
GSM2986331	zygote/PN	0.22121097729970352	0.5427691747583739
GSM2986332	zygote/PN	0.5623866716995578	-0.08394998879482124
GSM2986333	zygote/PN	0.41614326529837803	0.8485952819868205
GSM2986334	zygote/PN	0.26716697489338903	0.3545138913985131
GSM2986335	zygote/PN	0.8343834122024041	0.7431411132898593
GSM2986336	zygote/PN	0.20921417912056262	-0.010067049041711351
GSM2986344	2-cell	0.2905338541786815	0.28620546670284275
GSM2986345	2-cell	1.0644979600874085	0.22559357662153012
GSM2986346	2-cell	0.6227765809202178	-0.009289592202230829
GSM2986347	2-cell	0.38991231665851944	0.2714339851890735
GSM2986348	2-cell	0.3342345996126222	0.060112189694470894
GSM2986349	2-cell	0.8497735262331031	0.5560525533374177
GSM2986350	2-cell	0.6344899730946935	0.21973672082530918
GSM2986351	2-cell	0.415123681352831	0.0714240456643386
GSM2986352	2-cell	0.6566930663157886	-0.1121257674643085
GSM2986353	2-cell	0.8388857992290579	0.2555545584434843
GSM2986354	2-cell	0.4870236257372351	-0.028516979884733465
GSM2986355	2-cell	0.6040077775171336	-0.07848076212179322
GSM2986356	2-cell	1.1983810809481765	0.3285076144383451
GSM2986357	2-cell	1.2570355061174308	0.2706894841942967
GSM2986358	2-cell	0.59074401211564	0.5691432710704618
GSM2986359	2-cell	0.467034033989164	0.26687588078507796
GSM2986360	4-cell	0.7654630269471827	0.6033838914308908
GSM2986361	4-cell	0.3587795801932121	0.7095203069161549
GSM2986362	4-cell	0.40989908653184337	0.40515042047122213
GSM2986363	4-cell	0.49075161855642235	0.7242368116892429
GSM2986364	4-cell	0.645305210733045	0.6236091290250968
GSM2986365	4-cell	0.8694817457219125	0.6421690703512725
GSM2986366	4-cell	0.8108428090447679	0.4542482518194592
GSM2986367	4-cell	0.5463235585122012	0.47751674322680604
GSM2986368	8-cell	0.3769220138095062	-0.12774446482813
GSM2986369	8-cell	0.360932806562853	-0.32849847256284104
GSM2986370	8-cell	-0.12272996754466692	0.002146613665114483
GSM2986371	8-cell	0.27165231162443504	-0.1360783264792746
GSM2986372	8-cell	0.7738215613547677	-0.37881819028217056
GSM2986373	8-cell	0.030542057792056654	-0.001482229240367089
GSM2986374	8-cell	0.457190879754522	-0.6463214086412193
GSM2986375	8-cell	-0.03579947567653424	-0.185635947918445
GSM2986376	8-cell	0.23665394923976907	-0.19415467865501743
GSM2986377	8-cell	0.2549365335851469	-0.24285164891904784
GSM2986378	8-cell	0.07911793715765489	0.015525214178368135
GSM2986379	8-cell	0.03895053849348318	-0.20764892150576442
GSM2986381	8-cell	0.007578220121089829	-0.06551900231323865
GSM2986382	8-cell	0.5828194374961978	-0.4179099383679923
GSM2986383	8-cell	0.6986600732588126	-0.058225316303049085
GSM2986384	8-cell	0.1326776801315501	0.021935873314568033
GSM2986385	8-cell	0.07181427725189221	-0.06982452598944094
GSM2986386	8-cell	0.11754805570384114	-0.0043443594103783345
GSM2986388	8-cell	0.1335885534736206	0.005488876460463837
GSM2986389	8-cell	0.03951341171981579	0.1380882203635661
GSM2986409	blastocyst	0.8357098922377038	1.8125042636549598
