## Supplementary material for "An entropy-based diagnostic framework for characterizing methylation state dynamics during preimplantation development": stage_centers_2d.csv

stage	z1	z2
oocyte	7.0354435255125285	-0.7104353131315135
zygote	1.2331684015869215	3.4589747362792043
2cell	-2.151189672328681	-0.738284759157298
4cell	-4.293543685892198	-1.8336745122934335
8cell	-2.0774020125428643	-0.32570808935553924
morula	-3.174309766013712	-0.030760471381842625
blast	-4.206212935928339	-0.5366130066211747
