## Supplementary material for "An entropy-based diagnostic framework for characterizing methylation state dynamics during preimplantation development": stage_centers_2d_corrected.csv

stage	z1	z2
oocyte	0.9656133286386176	0.23476931018981717
zygote	0.4653548142871845	0.37065284077803434
2cell	0.6214347556844018	0.23225713797222064
4cell	0.5679629468508084	0.5553733957457957
8cell	0.2149713302685541	-0.14900846201927342
morula	3.6329749865016776	-0.2789502627913233
blast	0.6060165759280406	1.5398508588614699
