## Supplementary material for "An entropy-based diagnostic framework for characterizing methylation state dynamics during preimplantation development": stage_vectors_2d.csv

transition	vx	vy	vx_norm	vy_norm	magnitude
oocyte_to_zygote	-5.802275123925607	4.169410049410718	-0.812080050636498	0.5835460490468792	7.144954637634378
zygote_to_2cell	-3.3843580739156027	-4.197259495436502	-0.6276930432019152	-0.778460945401835	5.391740613615385
2cell_to_4cell	-2.1423540135635166	-1.0953897531361356	-0.8903658192610575	-0.45524576647299625	2.4061503341868216
4cell_to_8cell	2.2161416733493335	1.5079664229378942	0.8267547144245109	0.5625625673441537	2.6805310386309076
8cell_to_morula	-1.0969077534708478	0.2949476179736966	-0.9656982999237397	0.25966669698750133	1.1358700264435275
morula_to_blast	-1.031903169914627	-0.5058525352393322	-0.8979146533490079	-0.4401695983381079	1.149221884358245
