## Supplementary material for "An entropy-based diagnostic framework for characterizing methylation state dynamics during preimplantation development": traj_baseline_only.csv

t	z1	z2
0.0	7.035400727551305	-0.7104321105191223
0.05	6.8590566045375505	-0.6972361110516921
0.1	6.686491398309198	-0.6843228915433307
0.15000000000000002	6.517648109540848	-0.6716881866799747
0.2	6.352466013443545	-0.6593274523675596
0.25	6.190873838187409	-0.6472353552668563
0.30000000000000004	6.032790349013238	-0.6354058165031005
0.35000000000000003	5.878139650446062	-0.6238331567452766
0.4	5.726851519537307	-0.6125121211429471
0.45	5.578852812713163	-0.601437236292493
0.5	5.434082203652218	-0.5906039130866007
0.55	5.292458619356267	-0.5800060847552362
0.6000000000000001	5.153911052111864	-0.5696384377232554
0.65	5.018373119030169	-0.5594960044955658
0.7000000000000001	4.885778329261577	-0.5495738094982664
0.75	4.756059161176651	-0.5398668000232155
0.8	4.629158123882611	-0.530370673971894
0.8500000000000001	4.505007744888277	-0.521080382313223
0.9	4.383555033222877	-0.5119919596821525
0.9500000000000001	4.264736169293279	-0.5031006303974607
1.0	4.148495421641899	-0.494402224020847
1.05	4.034777551773702	-0.485892607002871
1.1	3.9235271536129424	-0.47756763325386675
1.1500000000000001	3.814691119890879	-0.4694233287060965
1.2000000000000002	3.7082172817582153	-0.46145578951464755
1.25	3.604053684206315	-0.45366112783650814
1.3	3.5021504207608545	-0.4460356091224497
1.35	3.402458453058401	-0.43857556378481194
1.4000000000000001	3.3049298697294756	-0.43127740656997104
1.4500000000000002	3.209517912727245	-0.42413763852853975
1.5	3.116176950476355	-0.41715284500606997
1.55	3.024862458961629	-0.4103196942279013
1.6	2.9355310550122575	-0.4036349397898492
1.6500000000000001	2.848139066054515	-0.3970953136314315
1.7000000000000002	2.7626431359858175	-0.3906975713740052
1.75	2.6790032483145185	-0.38443871854520867
1.8	2.5971793594682895	-0.378315758646207
1.85	2.5171320855703234	-0.37232574454381284
1.9000000000000001	2.4388216143486052	-0.3664656970476153
1.9500000000000002	2.362211091292435	-0.36073285829931256
2.0	2.2872638160436285	-0.3551244819759838
2.0500000000000003	2.2139439977387605	-0.3496378898130708
2.1	2.1422148660718054	-0.3442703302533884
2.15	2.072042638238831	-0.3390192752973918
2.2	2.0033937615327804	-0.3338822141639057
2.25	1.9362354585495047	-0.32885669408841317
2.3000000000000003	1.8705345738924821	-0.3239402340208663
2.35	1.8062594003159997	-0.319130461277728
2.4000000000000004	1.7433795121620348	-0.31442509907789445
2.45	1.681864897469446	-0.3098219015975951
2.5	1.621685624217692	-0.30531862899509116
2.5500000000000003	1.5628119727498984	-0.30091305732002016
2.6	1.5052163213301346	-0.29660311961145164
2.6500000000000004	1.44887116318967	-0.2923867575115601
2.7	1.3937494615837334	-0.2882619478348634
2.75	1.339823487709343	-0.28422661560850077
2.8000000000000003	1.2870680845565114	-0.2802788783093424
2.85	1.2354580283732128	-0.27641684841988773
2.9000000000000004	1.1849687317458315	-0.2726386860404483
2.95	1.1355751115594936	-0.26894251417753645
3.0	1.0872537003896188	-0.2653265767413148
3.0500000000000003	1.0399813309461006	-0.2617891401012964
3.1	0.9937352735753745	-0.2583285033757549
3.1500000000000004	0.9484931803648956	-0.2549429942490102
3.2	0.9042332032576134	-0.25163097781004684
3.25	0.8609340135055792	-0.24839085800824667
3.3000000000000003	0.8185746824246668	-0.2452210687301499
3.35	0.7771348104642859	-0.24212008345786576
3.4000000000000004	0.7365945620180114	-0.2390864178739849
3.45	0.6969342704175906	-0.23611860030290308
3.5	0.6581347828993461	-0.23321519752498718
3.5500000000000003	0.6201773717715584	-0.23037480812914546
3.6	0.5830439112211145	-0.2275960757434382
3.6500000000000004	0.5467164272358087	-0.22487765535533294
3.7	0.511177426277457	-0.2222182379066278
3.75	0.4764097995407141	-0.21961654312904771
3.8000000000000003	0.44239680592684427	-0.21707131827015472
3.85	0.4091220786509057	-0.21458133858777034
3.9000000000000004	0.37656960828313985	-0.21214540608094654
3.95	0.34472373417600366	-0.20976234884844205
4.0	0.31356912515950763	-0.20743101964413635
4.05	0.28309078233654505	-0.20515029608620655
4.1000000000000005	0.2532740375066272	-0.20291908053917426
4.15	0.22410453084159943	-0.2007362984433578
4.2	0.19556820654442414	-0.19860089799001504
4.25	0.16765130400351	-0.19651184945941302
4.3	0.1403403489470386	-0.19446814455889838
4.3500000000000005	0.11362214459729135	-0.19246879576096634
4.4	0.08748379317839908	-0.1905128379127069
4.45	0.061913020529739474	-0.18859935252693566
4.5	0.03689725803510543	-0.18672739908207503
4.55	0.012424414051789288	-0.1848960727489308
4.6000000000000005	-0.011517355973030849	-0.18310448718828132
4.65	-0.03493952560057273	-0.18135178382256173
4.7	-0.057853196762814404	-0.17963713188357877
4.75	-0.08026955813052193	-0.1779596941123926
4.800000000000001	-0.10219942460860017	-0.17631866121932052
4.8500000000000005	-0.12365333202575113	-0.17471324479821917
4.9	-0.14464151767694863	-0.1731426787825096
4.95	-0.16517412537325696	-0.1716062041011034
5.0	-0.18526102540080724	-0.1701030821510445
5.050000000000001	-0.2049118859658964	-0.16863258945120435
5.1000000000000005	-0.22413618981972663	-0.16719401639823647
5.15	-0.24294317971195328	-0.16578667134833985
5.2	-0.2613419176472424	-0.164409876183034
5.25	-0.2793412667745624	-0.16306296766440043
5.300000000000001	-0.29694988752783613	-0.1617452977238817
5.3500000000000005	-0.31417628533267145	-0.16045622989234073
5.4	-0.3310287794540273	-0.1591951416312201
5.45	-0.34751549071580284	-0.15796142525149653
5.5	-0.36364431284603976	-0.15675449005794737
5.550000000000001	-0.3794230532761252	-0.15557375181301092
5.6000000000000005	-0.39485932084851527	-0.15441864113972545
5.65	-0.4099605505477327	-0.15328860167108457
5.7	-0.42473399232765696	-0.1521830908861021
5.75	-0.43918677180704774	-0.15110157556790785
5.800000000000001	-0.4533258456494223	-0.15004353514271387
5.8500000000000005	-0.46715802034643406	-0.1490084602742369
5.9	-0.48068995947964094	-0.1479958523202925
5.95	-0.49392817403846184	-0.14700522405731212
6.0	-0.5068790371320406	-0.14603609857944017
