## Supplementary material for "An entropy-based diagnostic framework for characterizing methylation state dynamics during preimplantation development": traj_corrected_baseline_only.csv

t	z1	z2
0.0	0.9656135656703445	0.2347699584247353
0.05	0.9665902236030546	0.23744092480970494
0.1	0.9675460143854141	0.24005482366338868
0.15000000000000002	0.9684811042799851	0.24261210968102348
0.2	0.9693959002737498	0.24511389589155252
0.25	0.9702908392366144	0.24756137704781142
0.30000000000000004	0.9711662953961586	0.24995557658825493
0.35000000000000003	0.9720227097055774	0.25229770043270533
0.4	0.9728604723579545	0.2545888156821152
0.45	0.9736800365423579	0.2568301617190018
0.5	0.9744818001909654	0.25902282680921
0.55	0.9752661495765923	0.26116786733253283
0.6000000000000001	0.9760334820805168	0.26326637004821307
0.65	0.9767840990396388	0.26531915905310616
0.7000000000000001	0.9775183916285832	0.2673273041324871
0.75	0.9782367255606829	0.2692918054400254
0.8	0.9789394665492689	0.27121366312939094
0.8500000000000001	0.9796269122248001	0.27309369116105603
0.9	0.9802994471173027	0.27493294114862715
0.9500000000000001	0.9809574269992615	0.2767323860595253
1.0	0.9816011829187603	0.2784929312448195
1.05	0.9822308698528154	0.28021500053601295
1.1	0.982846907932867	0.28189974290954606
1.1500000000000001	0.9834496211914018	0.2835480445302167
1.2000000000000002	0.9840392860714157	0.2851606614149731
1.25	0.9846160794364393	0.28673807725060885
1.3	0.9851803708530389	0.28828130272862906
1.35	0.9857324553280395	0.2897911446343857
1.4000000000000001	0.9862725637800711	0.2912682344846834
1.4500000000000002	0.9868008993481031	0.29271312782444886
1.5	0.9873177847213734	0.294126707144959
1.55	0.98782349069276	0.2955097130112082
1.6	0.9883182061574658	0.29686266201423406
1.6500000000000001	0.9888021511026116	0.2981861557753281
1.7000000000000002	0.9892756102010618	0.2994809728185
1.75	0.9897388324588282	0.3007477941259705
1.8	0.9901919937174618	0.30198710058962275
1.85	0.990635314388313	0.30319949499092996
1.9000000000000001	0.9910690239976351	0.3043856050388222
1.9500000000000002	0.9914933331701592	0.30554600675030485
2.0	0.9919084477521302	0.30668126307416516
2.0500000000000003	0.9923145688113041	0.3077919238909728
2.1	0.9927118926369515	0.30887852601307897
2.15	0.9931006099587647	0.30994159104849084
2.2	0.9934808960033235	0.3109815982072653
2.25	0.9938529379000286	0.3119990592513234
2.3000000000000003	0.9942169110929424	0.3129944539854938
2.35	0.9945729860783659	0.31396824868345796
2.4000000000000004	0.9949213284048399	0.31492089608775
2.45	0.9952620986731446	0.31585283540975645
2.5	0.9955954525362998	0.31676449232971704
2.5500000000000003	0.995921575666151	0.31765637462342816
2.6	0.9962406647997243	0.3185290203277649
2.6500000000000004	0.9965528283706144	0.3193827259871751
2.7	0.9968582129137111	0.3202178923456145
2.75	0.9971569608725666	0.3210349089580428
2.8000000000000003	0.9974492105993978	0.3218341541904241
2.85	0.9977350963550857	0.3226159952197266
2.9000000000000004	0.9980147483091746	0.32338078803392256
2.95	0.9982883597625564	0.32412906127274177
3.0	0.9985560524205386	0.32486114777614183
3.0500000000000003	0.9988179310115152	0.32557733395557914
3.1	0.9990741191402521	0.32627795784565244
3.1500000000000004	0.9993247370336795	0.3269633482432516
3.2	0.999569901540894	0.3276338247075577
3.25	0.9998097261331582	0.32828969756004284
3.3000000000000003	1.000044322009591	0.32893127090831575
3.35	1.0002738718352853	0.32955904430529714
3.4000000000000004	1.0004984380701816	0.3301731885665799
3.45	1.0007181277722461	0.3307739964745351
3.5	1.0009330451655758	0.331361753061469
3.5500000000000003	1.001143291640403	0.3319367356096223
3.6	1.0013489657530925	0.33249921365117013
3.6500000000000004	1.0015501632261417	0.3330494489682228
3.7	1.001746992503351	0.33358773813313747
3.75	1.001939575073176	0.3341144133928234
3.8000000000000003	1.0021279781870478	0.33462965866665345
3.85	1.0023122913542397	0.3351337187447936
3.9000000000000004	1.0024926016335172	0.33562683171575863
3.95	1.0026689936331383	0.3361092289664127
4.0	1.0028415495108578	0.3365811351819693
4.05	1.0030103489739208	0.3370427683459906
4.1000000000000005	1.0031754919988072	0.337494401874386
4.15	1.0033370594945572	0.33793625703738644
4.2	1.0034951193793054	0.33836851957766473
4.25	1.0036497474809882	0.338791396869637
4.3	1.0038010179459338	0.33920509168885415
4.3500000000000005	1.0039490032815361	0.3396098023287073
4.4	1.0040937743989315	0.3400057227171338
4.45	1.0042354006556693	0.34039304253332303
4.5	1.0043739529282896	0.3407719556106007
4.55	1.0045094963915187	0.34114264018896007
4.6000000000000005	1.004642096340439	0.34150527483754445
4.65	1.0047718168555568	0.3418600348038734
4.7	1.0048987207420157	0.3422070918475959
4.75	1.0050228695758043	0.3425466143668717
4.800000000000001	1.0051443237499726	0.3428787675247515
4.8500000000000005	1.0052631404621513	0.3432037077454513
4.9	1.0053793715317567	0.34352157674482964
4.95	1.0054930771427908	0.3438325391142363
5.0	1.0056043120694718	0.3441367446503304
5.050000000000001	1.0057131299542108	0.34443434005450185
5.1000000000000005	1.0058195833436252	0.3447254690313624
5.15	1.005923723724553	0.3450102723872377
5.2	1.0060256015600684	0.3452888881286575
5.25	1.006125266325493	0.3455614515608485
5.300000000000001	1.0062227665444121	0.3458280953862241
5.3500000000000005	1.006318149824689	0.34608894980287735
5.4	1.0064114628944751	0.34634414260307106
5.45	1.0065027487854372	0.3465937914699014
5.5	1.0065920448453562	0.34683799854216973
5.550000000000001	1.0066794007910629	0.3470768997855798
5.6000000000000005	1.006764859160924	0.3473106115341547
5.65	1.00684846168139	0.3475392479014902
5.7	1.0069302492976884	0.34776292086468835
5.75	1.0070102622045132	0.3479817403482929
5.800000000000001	1.0070885398767178	0.34819581430822316
5.8500000000000005	1.0071651211000046	0.34840524881570917
5.9	1.0072400440016178	0.34861014814122615
5.95	1.0073133460810328	0.34881061483842896
6.0	1.0073850642406506	0.3490067498280866
