## Supplementary material for "An entropy-based diagnostic framework for characterizing methylation state dynamics during preimplantation development": traj_corrected_full_control.csv

t	z1	z2
0.0	0.9656135656703445	0.2347699584247353
0.05	0.9665902236030546	0.23744092480970494
0.1	0.9675460143854141	0.24005482366338868
0.15000000000000002	0.9684811042799851	0.24261210968102348
0.2	0.9693959002737498	0.24511389589155252
0.25	0.9702908392366144	0.24756137704781142
0.30000000000000004	0.9711662953961586	0.24995557658825493
0.35000000000000003	0.9720227097055774	0.25229770043270533
0.4	0.9728604723579545	0.2545888156821152
0.45	0.9736800365423579	0.2568301617190018
0.5	0.9744818001909654	0.25902282680921
0.55	0.9752661495765923	0.26116786733253283
0.6000000000000001	0.9760334820805168	0.26326637004821307
0.65	0.9767840990396388	0.26531915905310616
0.7000000000000001	0.9775183916285832	0.2673273041324871
0.75	0.9782367255606829	0.2692918054400254
0.8	0.9789394665492689	0.27121366312939094
0.8500000000000001	0.9796269122248001	0.27309369116105603
0.9	0.9802994471173027	0.27493294114862715
0.9500000000000001	0.9809574269992615	0.2767323860595253
1.0	0.9816011829187603	0.2784929312448195
1.05	0.9822308698528154	0.28021500053601295
1.1	0.982846907932867	0.28189974290954606
1.1500000000000001	0.9834496211914018	0.2835480445302167
1.2000000000000002	0.9840392860714157	0.2851606614149731
1.25	0.9846160794364393	0.28673807725060885
1.3	0.9851803708530389	0.28828130272862906
1.35	0.9857324553280395	0.2897911446343857
1.4000000000000001	0.9862725637800711	0.2912682344846834
1.4500000000000002	0.9868008993481031	0.29271312782444886
1.5	0.9873177847213734	0.294126707144959
1.55	0.98782349069276	0.2955097130112082
1.6	0.9883182061574658	0.29686266201423406
1.6500000000000001	0.9888021511026116	0.2981861557753281
1.7000000000000002	0.9892756102010618	0.2994809728185
1.75	0.9897388324588282	0.3007477941259705
1.8	0.9901919937174618	0.30198710058962275
1.85	0.990635314388313	0.30319949499092996
1.9000000000000001	0.9910690239976351	0.3043856050388222
1.9500000000000002	0.9914933331701592	0.30554600675030485
2.0	0.9919084477521302	0.30668126307416516
2.0500000000000003	0.9923145688113041	0.3077919238909728
2.1	0.9927118926369515	0.30887852601307897
2.15	0.9931006099587647	0.30994159104849084
2.2	0.9934808960033235	0.3109815982072653
2.25	0.9938529379000286	0.3119990592513234
2.3000000000000003	0.9942169110929424	0.3129944539854938
2.35	0.9945729860783659	0.31396824868345796
2.4000000000000004	0.9949213284048399	0.31492089608775
2.45	0.9952620986731446	0.31585283540975645
2.5	0.9955954525362998	0.31676449232971704
2.5500000000000003	0.9959215908663598	0.3176564161929945
2.6	0.9962407654047589	0.31852929546264686
2.6500000000000004	0.9965530287654993	0.3193832740275715
2.7	0.9968580025052304	0.32021762177754143
2.75	0.9971455659693584	0.32101227698370155
2.8000000000000003	0.997328197774132	0.32159274397769333
2.85	0.9972223243530445	0.32159281801309886
2.9000000000000004	0.9966071185934374	0.3205719493803741
2.95	0.9952882731207318	0.3181425046770632
3.0	0.9931392458070508	0.3140520721580977
3.0500000000000003	0.990129700102428	0.30824021170958876
3.1	0.9863346271374938	0.30085665858058114
3.1500000000000004	0.9819228462563062	0.2922383767702635
3.2	0.9771242297284771	0.28284415721518563
3.25	0.972185373815354	0.2731661610203182
3.3000000000000003	0.9673081333693859	0.2636072675452711
3.35	0.9625852944714779	0.2543527115623988
3.4000000000000004	0.9580175621247775	0.24540398161034235
3.45	0.9536080388441825	0.2367673485934379
3.5	0.9493594723743204	0.22844837372844817
3.5500000000000003	0.945268803075428	0.22044102808288243
3.6	0.9413337256152983	0.21274078604150673
3.6500000000000004	0.9375515936374257	0.20534244019609613
3.7	0.9339304618081072	0.19824203837296378
3.75	0.9305388390876372	0.19144384107430584
3.8000000000000003	0.9282783817086938	0.18507157767536778
3.85	0.9291555084677072	0.17942339346789743
3.9000000000000004	0.9355101044646245	0.1748666402983213
3.95	0.9492270989031493	0.17170666802068132
4.0	0.9711426476734293	0.17007575958939636
4.05	1.0007530484600309	0.16987943292769403
4.1000000000000005	1.0363400593261862	0.17083215201056962
4.15	1.0754178270968309	0.17256030281431925
4.2	1.1153480474800999	0.17472225466666882
4.25	1.153912596616752	0.17708319802717232
4.3	1.189729599635677	0.1795231517199806
4.3500000000000005	1.2224679943255061	0.1820012958472856
4.4	1.252412532187373	0.18450546299822315
4.45	1.2798364781823173	0.1870259714807588
4.5	1.3049927880883698	0.18955513890328707
4.55	1.3281100834299788	0.1920861704420798
4.6000000000000005	1.349389031908371	0.1946132532984455
4.65	1.3690020368058764	0.1971313041298556
4.7	1.3871015612396795	0.19963602902092817
4.75	1.403783536786864	0.20212532786113316
4.800000000000001	1.4188314417808865	0.20460895118817776
4.8500000000000005	1.4316848022226611	0.2071096787593209
4.9	1.4417082018226408	0.2096531055806545
4.95	1.4484090898311406	0.2122593656490108
5.0	1.4515470947929354	0.21493897534089856
5.050000000000001	1.4511768704557362	0.21769120429174932
5.1000000000000005	1.4476366262366267	0.2205045133862126
5.15	1.4415275343285663	0.2233573374013743
5.2	1.4336400782875631	0.22622088702733023
5.25	1.4248350522003632	0.22906367241459738
5.300000000000001	1.4158537474758057	0.23185871985033177
5.3500000000000005	1.4070569397755797	0.23459349538476532
5.4	1.398467688565472	0.23726827838788006
5.45	1.3900541038148082	0.2398854114417965
5.5	1.3818181731891561	0.2424459246145895
5.550000000000001	1.3737592121201072	0.2449509205881259
5.6000000000000005	1.3658751283117816	0.24740153903837314
5.65	1.3581631229939761	0.249798929950197
5.7	1.3506189367622334	0.25214426749839663
5.75	1.3432388149516967	0.2544386806790195
5.800000000000001	1.3360191151877123	0.2566832735924848
5.8500000000000005	1.328956379299647	0.2588790994848712
5.9	1.3220469821730922	0.2610272500584445
5.95	1.3152877194033976	0.26312873251389274
6.0	1.3086751740963805	0.2651845959354897
