## Supplementary material for "An entropy-based diagnostic framework for characterizing methylation state dynamics during preimplantation development": traj_corrected_plus_zga.csv

t	z1	z2
0.0	0.9656135656703445	0.2347699584247353
0.05	0.9665902236030546	0.23744092480970494
0.1	0.9675460143854141	0.24005482366338868
0.15000000000000002	0.9684811042799851	0.24261210968102348
0.2	0.9693959002737498	0.24511389589155252
0.25	0.9702908392366144	0.24756137704781142
0.30000000000000004	0.9711662953961586	0.24995557658825493
0.35000000000000003	0.9720227097055774	0.25229770043270533
0.4	0.9728604723579545	0.2545888156821152
0.45	0.9736800365423579	0.2568301617190018
0.5	0.9744818001909654	0.25902282680921
0.55	0.9752661495765923	0.26116786733253283
0.6000000000000001	0.9760334820805168	0.26326637004821307
0.65	0.9767840990396388	0.26531915905310616
0.7000000000000001	0.9775183916285832	0.2673273041324871
0.75	0.9782367255606829	0.2692918054400254
0.8	0.9789394665492689	0.27121366312939094
0.8500000000000001	0.9796269122248001	0.27309369116105603
0.9	0.9802994471173027	0.27493294114862715
0.9500000000000001	0.9809574269992615	0.2767323860595253
1.0	0.9816011829187603	0.2784929312448195
1.05	0.9822308698528154	0.28021500053601295
1.1	0.982846907932867	0.28189974290954606
1.1500000000000001	0.9834496211914018	0.2835480445302167
1.2000000000000002	0.9840392860714157	0.2851606614149731
1.25	0.9846160794364393	0.28673807725060885
1.3	0.9851803708530389	0.28828130272862906
1.35	0.9857324553280395	0.2897911446343857
1.4000000000000001	0.9862725637800711	0.2912682344846834
1.4500000000000002	0.9868008993481031	0.29271312782444886
1.5	0.9873177847213734	0.294126707144959
1.55	0.98782349069276	0.2955097130112082
1.6	0.9883182061574658	0.29686266201423406
1.6500000000000001	0.9888021511026116	0.2981861557753281
1.7000000000000002	0.9892756102010618	0.2994809728185
1.75	0.9897388324588282	0.3007477941259705
1.8	0.9901919937174618	0.30198710058962275
1.85	0.990635314388313	0.30319949499092996
1.9000000000000001	0.9910690239976351	0.3043856050388222
1.9500000000000002	0.9914933331701592	0.30554600675030485
2.0	0.9919084477521302	0.30668126307416516
2.0500000000000003	0.9923145688113041	0.3077919238909728
2.1	0.9927118926369515	0.30887852601307897
2.15	0.9931006099587647	0.30994159104849084
2.2	0.9934808960033235	0.3109815982072653
2.25	0.9938529379000286	0.3119990592513234
2.3000000000000003	0.9942169110929424	0.3129944539854938
2.35	0.9945729860783659	0.31396824868345796
2.4000000000000004	0.9949213284048399	0.31492089608775
2.45	0.9952620986731446	0.31585283540975645
2.5	0.9955954525362998	0.31676449232971704
2.5500000000000003	0.9959215908663598	0.3176564161929945
2.6	0.9962407654047589	0.31852929546264686
2.6500000000000004	0.9965530287654993	0.3193832740275715
2.7	0.9968580025052304	0.32021762177754143
2.75	0.9971455659693584	0.32101227698370155
2.8000000000000003	0.997328197774132	0.32159274397769333
2.85	0.9972223243530445	0.32159281801309886
2.9000000000000004	0.9966071185934374	0.3205719493803741
2.95	0.9952882731207318	0.3181425046770632
3.0	0.9931392458070508	0.3140520721580977
3.0500000000000003	0.990129700102428	0.30824021170958876
3.1	0.9863346271374938	0.30085665858058114
3.1500000000000004	0.9819228462563062	0.2922383767702635
3.2	0.9771242297284771	0.28284415721518563
3.25	0.972185373815354	0.2731661610203182
3.3000000000000003	0.9673081333693859	0.2636072675452711
3.35	0.9625852944714779	0.2543527115623988
3.4000000000000004	0.9580175621247775	0.24540398161034235
3.45	0.9536080388441825	0.2367673485934379
3.5	0.9493594723743204	0.22844837372844817
3.5500000000000003	0.945268803075428	0.22044102808288243
3.6	0.9413337256152983	0.21274078604150673
3.6500000000000004	0.9375515936374257	0.20534244019609613
3.7	0.9339204387676127	0.19824213464423407
3.75	0.9304453427133412	0.19145008029151703
3.8000000000000003	0.9271923656481711	0.1850981662898362
3.85	0.9243153343772526	0.1794934150372478
3.9000000000000004	0.9219853324913476	0.17497728324049394
3.95	0.9203435420216669	0.17183155869708747
4.0	0.9194732297703488	0.17022246008996175
4.05	0.9193841902738298	0.17016959349754834
4.1000000000000005	0.9200109872140179	0.17154244324475423
4.15	0.9212224969849169	0.17407941579542047
4.2	0.9228371307258298	0.17741821473195848
4.25	0.9246574377899041	0.18116489077942208
4.3	0.9265184697037989	0.18499035035038153
4.3500000000000005	0.9283434170285597	0.1887413768829344
4.4	0.9301270754272631	0.19240763799258429
4.45	0.9318739126565807	0.19599810045647645
4.5	0.9335833214031262	0.19951160275131768
4.55	0.9352557208643333	0.2029490306267473
4.6000000000000005	0.936891692295214	0.2063115921153556
4.65	0.9384922212830192	0.2096013004147925
4.7	0.9400580619418041	0.21281970722085455
4.75	0.9415897713308339	0.21596796922730002
4.800000000000001	0.9430881423661382	0.21904771424874317
4.8500000000000005	0.9445539578685824	0.222060545908985
4.9	0.945987920593279	0.22500790988080943
4.95	0.9473906731801552	0.22789112553396004
5.0	0.9487629348490284	0.23071167049800936
5.050000000000001	0.9501054034640107	0.23347097826887733
5.1000000000000005	0.95141870739469	0.23617034083336172
5.15	0.9527034226362437	0.23881094353019
5.2	0.9539602716959327	0.24139427003521244
5.25	0.9551899169254902	0.2439216815318087
5.300000000000001	0.9563928581458462	0.2463942055218199
5.3500000000000005	0.9575695831543193	0.24881284482218483
5.4	0.9587208095882128	0.25117907411953116
5.45	0.9598471478842153	0.25349414801379905
5.5	0.9609490096434146	0.25575891276805923
5.550000000000001	0.9620268680196825	0.25797434105268036
5.6000000000000005	0.963081375538526	0.26014177390291143
5.65	0.9641130892558182	0.2622623562936806
5.7	0.96512236026911	0.2643368099427294
5.75	0.9661096636923592	0.266366111429244
5.800000000000001	0.9670755797697512	0.2683514533815793
5.8500000000000005	0.9680206181874424	0.27029388342694444
5.9	0.9689451389791784	0.27219414157114563
5.95	0.9698495889334084	0.2740531461505875
6.0	0.9707344416628608	0.27587187064092444
