## Supplementary material for "An entropy-based diagnostic framework for characterizing methylation state dynamics during preimplantation development": traj_final_baseline_only.csv

t	z1	z2
0.0	0.9656135656703445	0.2347699584247353
0.05	0.9665902236030546	0.23744092480970494
0.1	0.9675460143854141	0.24005482366338868
0.15000000000000002	0.9684811042799851	0.24261210968102348
0.2	0.9693959002737498	0.24511389589155252
0.25	0.9702908392366144	0.24756137704781142
0.30000000000000004	0.9711662953961586	0.24995557658825493
0.35000000000000003	0.9720227097055774	0.25229770043270533
0.4	0.9728604662037119	0.25458879885147856
0.45	0.9736800053956246	0.2568300765388427
0.5	0.9744817320227229	0.2590226403825415
0.55	0.9752660597181984	0.2611676215875874
0.6000000000000001	0.9760333810265392	0.2632660936855585
0.65	0.9767839820448968	0.2653188390956124
0.7000000000000001	0.9775182581338128	0.26732693905067584
0.75	0.9782365736870241	0.2692913900955878
0.8	0.9789392930982675	0.2712131887751875
0.8500000000000001	0.9796267264839583	0.27309318319656783
0.9	0.9802992532389592	0.2749324109296813
0.9500000000000001	0.9809572298319231	0.27673184684582813
1.0	0.9816009860539288	0.2784923928584181
1.05	0.9822306601864373	0.2802144271399132
1.1	0.9828466789150369	0.2818991165910505
1.1500000000000001	0.9834493644000564	0.28354734225664674
1.2000000000000002	0.9840389955444738	0.2851598668812155
1.25	0.984615760736665	0.28673720566972344
1.3	0.9851800235260052	0.2882803528578483
1.35	0.98573207968941	0.2897901173369867
1.4000000000000001	0.9862721602802179	0.291267130992345
1.4500000000000002	0.9868004682966952	0.29271194898405406
1.5	0.9873173274726171	0.2941254566599964
1.55	0.9878230091308924	0.295508396034691
1.6	0.9883177014365367	0.29686128170226167
1.6500000000000001	0.9888016241249179	0.29818471459550394
1.7000000000000002	0.9892750626125094	0.2994794752720528
1.75	0.9897382661001038	0.3007462452468132
1.8	0.9901914112708365	0.3019855077132367
1.85	0.9906347189836273	0.303197866676809
1.9000000000000001	0.9910684191317178	0.3043839508501027
1.9500000000000002	0.9914927228739258	0.30554433771074524
2.0	0.9919078366328272	0.306679591783674
2.0500000000000003	0.9923139620947532	0.3077902646411374
2.1	0.9927112962097916	0.30887689490269465
2.15	0.9931000299790314	0.3099400049185655
2.2	0.9934803330157612	0.31098005854756927
2.25	0.993852396097207	0.3119975775277054
2.3000000000000003	0.9942163945404503	0.31299304131653555
2.35	0.9945724986635068	0.31396691570016666
2.4000000000000004	0.994920873785328	0.3149196527932503
2.45	0.9952616802258002	0.31585169103898314
2.5	0.9955950733057433	0.316763455209107
2.5500000000000003	0.9959212307990677	0.3176554314801242
2.6	0.9962403380523261	0.31852812673821707
2.6500000000000004	0.9965525099707382	0.3193818552264504
2.7	0.9968578902581341	0.32021700994638963
2.75	0.9971566182916531	0.32103397206696077
2.8000000000000003	0.9974488291217463	0.32183311092445077
2.85	0.9977346534721743	0.3226147840225066
2.9000000000000004	0.9980142177400109	0.32337933703213584
2.95	0.998287760149127	0.3241274214485368
3.0	0.9985553979567039	0.3248593579469218
3.0500000000000003	0.9988172218283593	0.32557539447983086
3.1	0.9990733577887203	0.32627587569970845
3.1500000000000004	0.9993239287685788	0.3269611377979716
3.2	0.9995690546048931	0.32763150850500933
3.25	0.9998088520407845	0.3282873070901829
3.3000000000000003	1.0000434352015637	0.32892884566365754
3.35	1.0002729473406076	0.32955651599510116
3.4000000000000004	1.0004974783207352	0.33017056384155913
3.45	1.0007171355655888	0.33077128298545944
3.5	1.0009320236391657	0.33135895938866494
3.5500000000000003	1.0011422442458184	0.33193387119247414
3.6	1.001347896230253	0.332496288717621
3.6500000000000004	1.001549075577532	0.33304647446427466
3.7	1.0017458882846284	0.33358471831320635
3.75	1.0019384506279965	0.33411133825753137
3.8000000000000003	1.0021268334894708	0.3346265281450571
3.85	1.0023111256540729	0.3351305307852664
3.9000000000000004	1.0024914133644007	0.33562358203461734
3.95	1.0026677803206299	0.33610591079654306
4.0	1.002840307680512	0.3365777390214519
4.05	1.0030090740593756	0.3370392817067273
4.1000000000000005	1.003174188456944	0.3374908369450674
4.15	1.0033357332482562	0.33793263001591767
4.2	1.003493772990144	0.3383648374694549
4.25	1.0036483847118014	0.33878766996529563
4.3	1.0037996440143324	0.3392013342575151
4.3500000000000005	1.0039476251325976	0.3396060333637843
4.4	1.0040924009970624	0.3400019667345071
4.45	1.0042340432956403	0.3403893304219574
4.5	1.0043726056002735	0.3407682709348073
4.55	1.0045081640271216	0.3411389964357074
4.6000000000000005	1.0046407849946075	0.3415016885659136
4.65	1.0047705329852255	0.34185652367230396
4.7	1.0048974711856886	0.3422036745580457
4.75	1.0050216615289982	0.3425433105976548
4.800000000000001	1.0051431647365172	0.3428755978520567
4.8500000000000005	1.0052620368950969	0.34320068970770296
4.9	1.0053783257475375	0.3435187167317136
4.95	1.0054920937871723	0.34382984983100273
5.0	1.0056033950387389	0.34413423675254834
5.050000000000001	1.005712282222867	0.3444320216768508
5.1000000000000005	1.005818806780987	0.3447233452860539
5.15	1.0059230189002388	0.3450083448320632
5.2	1.0060249675383792	0.34528715420466677
5.25	1.0061247029387663	0.34555991080951837
5.300000000000001	1.0062222728791537	0.3458267453093274
5.3500000000000005	1.0063177220455397	0.3460877799114658
5.4	1.0064110954509586	0.346343137717687
5.45	1.0065024370979732	0.3465929390662995
5.5	1.006591790008835	0.3468373016146588
5.550000000000001	1.0066791962556512	0.3470763404216597
5.6000000000000005	1.006764696990546	0.34731016803022796
5.65	1.0068483411194609	0.3475389181884473
5.7	1.0069301654300407	0.34776269150325173
5.75	1.0070102090911537	0.34798159509375437
5.800000000000001	1.007088511445738	0.3481957365551137
5.8500000000000005	1.0071651112677218	0.3484052219263598
5.9	1.0072400468031444	0.3486101558028487
5.95	1.0073133558112746	0.34881064144871754
6.0	1.0073850737346826	0.34900677579238754
