## Supplementary material for "An entropy-based diagnostic framework for characterizing methylation state dynamics during preimplantation development": traj_final_plus_entry.csv

t	z1	z2
0.0	0.9656135656703445	0.2347699584247353
0.05	0.9665902236030546	0.23744092480970494
0.1	0.9675460143854141	0.24005482366338868
0.15000000000000002	0.9684811042799851	0.24261210968102348
0.2	0.9693959002737498	0.24511389589155252
0.25	0.9702908392366144	0.24756137704781142
0.30000000000000004	0.9711662953961586	0.24995557658825493
0.35000000000000003	0.9720227097055774	0.25229770043270533
0.4	0.9728604662037119	0.25458879885147856
0.45	0.9736800053956246	0.2568300765388427
0.5	0.9744817320227229	0.2590226403825415
0.55	0.9752660597181984	0.2611676215875874
0.6000000000000001	0.9760333810265392	0.2632660936855585
0.65	0.9767839820448968	0.2653188390956124
0.7000000000000001	0.9775182581338128	0.26732693905067584
0.75	0.9782365736870241	0.2692913900955878
0.8	0.9789392930982675	0.2712131887751875
0.8500000000000001	0.9796267264839583	0.27309318319656783
0.9	0.9802992532389592	0.2749324109296813
0.9500000000000001	0.9809572298319231	0.27673184684582813
1.0	0.9816009860539288	0.2784923928584181
1.05	0.9822306601864373	0.2802144271399132
1.1	0.9828466789150369	0.2818991165910505
1.1500000000000001	0.9834493644000564	0.28354734225664674
1.2000000000000002	0.9840389955444738	0.2851598668812155
1.25	0.984615760736665	0.28673720566972344
1.3	0.9851800235260052	0.2882803528578483
1.35	0.98573207968941	0.2897901173369867
1.4000000000000001	0.9862721602802179	0.291267130992345
1.4500000000000002	0.9868004682966952	0.29271194898405406
1.5	0.9873173274726171	0.2941254566599964
1.55	0.9878230091308924	0.295508396034691
1.6	0.9883177014365367	0.29686128170226167
1.6500000000000001	0.9888016241249179	0.29818471459550394
1.7000000000000002	0.9892750626125094	0.2994794752720528
1.75	0.9897382661001038	0.3007462452468132
1.8	0.9901914112708365	0.3019855077132367
1.85	0.9906347189836273	0.303197866676809
1.9000000000000001	0.9910684191317178	0.3043839508501027
1.9500000000000002	0.9914927228739258	0.30554433771074524
2.0	0.9919078366328272	0.306679591783674
2.0500000000000003	0.9923139620947532	0.3077902646411374
2.1	0.9927112962097916	0.30887689490269465
2.15	0.9931000299790314	0.3099400049185655
2.2	0.9934803330157612	0.31098005854756927
2.25	0.993852396097207	0.3119975775277054
2.3000000000000003	0.9942163945404503	0.31299304131653555
2.35	0.9945724986635068	0.31396691570016666
2.4000000000000004	0.994920873785328	0.3149196527932503
2.45	0.9952616802258002	0.31585169103898314
2.5	0.9955950733057433	0.316763455209107
2.5500000000000003	0.9959212474568961	0.31765547703599173
2.6	0.9962404469185026	0.3185284244656899
2.6500000000000004	0.9965527281607253	0.31938245193293413
2.7	0.9968581002383541	0.32021759117600906
2.75	0.9970908474751542	0.3209028567778141
2.8000000000000003	0.9966059460335355	0.3201512863497196
2.85	0.9939703146116726	0.31510332365448535
2.9000000000000004	0.9875129595278698	0.30242466377492455
2.95	0.9757644093614474	0.2791831298331409
3.0	0.9577816148878109	0.2434969990118719
3.0500000000000003	0.933328076502739	0.19489444030245817
3.1	0.9029202497272312	0.13440611503358024
3.1500000000000004	0.8677462436711733	0.06440294267698954
3.2	0.8294600809368627	-0.011814445945406834
3.25	0.789849113824761	-0.09067936741315712
3.3000000000000003	0.7503839941998439	-0.16925710433400826
3.35	0.7117204404832412	-0.2462391110446461
3.4000000000000004	0.6738879918073453	-0.32156636155887686
3.45	0.6368833351117879	-0.39524538702582296
3.5	0.6006810982628421	-0.467326738436552
3.5500000000000003	0.5652645348665452	-0.537843756105342
3.6	0.5306167869783327	-0.6068300047168913
3.6500000000000004	0.4967215735988729	-0.6743185475493877
3.7	0.4635663461205562	-0.7403406223898011
3.75	0.4314554049499461	-0.8048214011436341
3.8000000000000003	0.40395747052867476	-0.8665932274067992
3.85	0.38885076861358253	-0.923080664221221
3.9000000000000004	0.39527299839571256	-0.9712531937150951
3.95	0.43122075078203687	-1.0084613032913288
4.0	0.5018203206152971	-1.0330146687726358
4.05	0.6083489092663714	-1.0445094376064519
4.1000000000000005	0.7479798475830888	-1.0439134273637813
4.15	0.9142144958299857	-1.033421726309189
4.2	1.0979982375893866	-1.0160835595217586
4.25	1.289573901646935	-0.99518258741827
4.3	1.4809022117920891	-0.9734276124531888
4.3500000000000005	1.6683509419847544	-0.9520534408728468
4.4	1.851743973784474	-0.9311388470044913
4.45	2.031168626934943	-0.910674075975745
4.5	2.2066976331053567	-0.8906538088476283
4.55	2.378417516997236	-0.8710676949878272
4.6000000000000005	2.546407620209177	-0.8519075413321313
4.65	2.710750177698456	-0.8331635897541725
4.7	2.8715224006890137	-0.8148264959197493
4.75	3.0284607418896115	-0.796874358906854
4.800000000000001	3.1788601153209837	-0.7791927970740308
4.8500000000000005	3.3163636159071426	-0.7615288792953632
4.9	3.4336146289646985	-0.7435919142768929
4.95	3.5241240177271758	-0.7251244069555429
5.0	3.5836898046558647	-0.7059560570904683
5.050000000000001	3.611363821440237	-0.6860405030578713
5.1000000000000005	3.609505724795729	-0.6654573532940039
5.15	3.58344550930456	-0.6443993561949697
5.2	3.540645725821666	-0.6231405516862257
5.25	3.4891580107144433	-0.6019775840367122
5.300000000000001	3.4356174663385386	-0.5811534494208457
5.3500000000000005	3.3830612009377896	-0.5607745609931162
5.4	3.3314761263349806	-0.5408315682507748
5.45	3.2810618313175666	-0.5213234000275061
5.5	3.2317819798551355	-0.5022402036696473
5.550000000000001	3.1835767465221205	-0.4835714332639165
5.6000000000000005	3.136414236248788	-0.4653077605583064
5.65	3.0902727927110605	-0.44744042099464526
5.7	3.0451319079019705	-0.4299608857271285
5.75	3.000970534397628	-0.41286085284041
5.800000000000001	2.957767848404789	-0.3961320650853842
5.8500000000000005	2.915503211018256	-0.37976643652371833
5.9	2.8741562369821088	-0.3637560372630926
5.95	2.8337068735051534	-0.3480931744136532
6.0	2.7941356608877768	-0.33277030257985835
