## Supplementary material for "An entropy-based diagnostic framework for characterizing methylation state dynamics during preimplantation development": traj_final_plus_zga.csv

t	z1	z2
0.0	0.9656135656703445	0.2347699584247353
0.05	0.9665902236030546	0.23744092480970494
0.1	0.9675460143854141	0.24005482366338868
0.15000000000000002	0.9684811042799851	0.24261210968102348
0.2	0.9693959002737498	0.24511389589155252
0.25	0.9702908392366144	0.24756137704781142
0.30000000000000004	0.9711662953961586	0.24995557658825493
0.35000000000000003	0.9720227097055774	0.25229770043270533
0.4	0.9728604662037119	0.25458879885147856
0.45	0.9736800053956246	0.2568300765388427
0.5	0.9744817320227229	0.2590226403825415
0.55	0.9752660597181984	0.2611676215875874
0.6000000000000001	0.9760333810265392	0.2632660936855585
0.65	0.9767839820448968	0.2653188390956124
0.7000000000000001	0.9775182581338128	0.26732693905067584
0.75	0.9782365736870241	0.2692913900955878
0.8	0.9789392930982675	0.2712131887751875
0.8500000000000001	0.9796267264839583	0.27309318319656783
0.9	0.9802992532389592	0.2749324109296813
0.9500000000000001	0.9809572298319231	0.27673184684582813
1.0	0.9816009860539288	0.2784923928584181
1.05	0.9822306601864373	0.2802144271399132
1.1	0.9828466789150369	0.2818991165910505
1.1500000000000001	0.9834493644000564	0.28354734225664674
1.2000000000000002	0.9840389955444738	0.2851598668812155
1.25	0.984615760736665	0.28673720566972344
1.3	0.9851800235260052	0.2882803528578483
1.35	0.98573207968941	0.2897901173369867
1.4000000000000001	0.9862721602802179	0.291267130992345
1.4500000000000002	0.9868004682966952	0.29271194898405406
1.5	0.9873173274726171	0.2941254566599964
1.55	0.9878230091308924	0.295508396034691
1.6	0.9883177014365367	0.29686128170226167
1.6500000000000001	0.9888016241249179	0.29818471459550394
1.7000000000000002	0.9892750626125094	0.2994794752720528
1.75	0.9897382661001038	0.3007462452468132
1.8	0.9901914112708365	0.3019855077132367
1.85	0.9906347189836273	0.303197866676809
1.9000000000000001	0.9910684191317178	0.3043839508501027
1.9500000000000002	0.9914927228739258	0.30554433771074524
2.0	0.9919078366328272	0.306679591783674
2.0500000000000003	0.9923139620947532	0.3077902646411374
2.1	0.9927112962097916	0.30887689490269465
2.15	0.9931000299790314	0.3099400049185655
2.2	0.9934803330157612	0.31098005854756927
2.25	0.993852396097207	0.3119975775277054
2.3000000000000003	0.9942163945404503	0.31299304131653555
2.35	0.9945724986635068	0.31396691570016666
2.4000000000000004	0.994920873785328	0.3149196527932503
2.45	0.9952616802258002	0.31585169103898314
2.5	0.9955950733057433	0.316763455209107
2.5500000000000003	0.9959212474568961	0.31765547703599173
2.6	0.9962404469185026	0.3185284244656899
2.6500000000000004	0.9965527281607253	0.31938245193293413
2.7	0.9968581002383541	0.32021759117600906
2.75	0.9970908474751542	0.3209028567778141
2.8000000000000003	0.9966059460335355	0.3201512863497196
2.85	0.9939703146116726	0.31510332365448535
2.9000000000000004	0.9875129595278698	0.30242466377492455
2.95	0.9757644093614474	0.2791831298331409
3.0	0.9577816148878109	0.2434969990118719
3.0500000000000003	0.933328076502739	0.19489444030245817
3.1	0.9029202497272312	0.13440611503358024
3.1500000000000004	0.8677462436711733	0.06440294267698954
3.2	0.8294600809368627	-0.011814445945406834
3.25	0.789849113824761	-0.09067936741315712
3.3000000000000003	0.7503839941998439	-0.16925710433400826
3.35	0.7117204404832412	-0.2462391110446461
3.4000000000000004	0.6738879918073453	-0.32156636155887686
3.45	0.6368833351117879	-0.39524538702582296
3.5	0.6006810982628421	-0.467326738436552
3.5500000000000003	0.5652645348665452	-0.537843756105342
3.6	0.5306167869783327	-0.6068300047168913
3.6500000000000004	0.4967212548749045	-0.6743185354325
3.7	0.46356230685161587	-0.7403404688294389
3.75	0.43118953061337945	-0.8047967832188421
3.8000000000000003	0.4002299136063444	-0.8664362803367142
3.85	0.3721046933653976	-0.922422865784626
3.9000000000000004	0.3484663370558526	-0.9694590361114852
3.95	0.3307663227398468	-1.004648355737463
4.0	0.319939583725363	-1.026125136633077
4.05	0.3162101482871229	-1.0334422771332252
4.1000000000000005	0.3190463487434227	-1.0276606405444961
4.15	0.3272557617138528	-1.011159605280763
4.2	0.33916127828333376	-0.9872857233327121
4.25	0.3529711331362905	-0.9596143405667785
4.3	0.3672000930995955	-0.9311091303439034
4.3500000000000005	0.3811687231579094	-0.9031258265364412
4.4	0.39483143959855843	-0.8757553358482141
4.45	0.4081982858174294	-0.8489775637468812
4.5	0.42127643023640127	-0.822778146704194
4.55	0.4340706218593083	-0.7971475717412614
4.6000000000000005	0.44658764202488804	-0.7720722537689916
4.65	0.4588329714909021	-0.7475412131647505
4.7	0.47081235288230056	-0.7235429457375409
4.75	0.48253093402874	-0.7000671388494886
4.800000000000001	0.49399382094558697	-0.677103563629463
4.8500000000000005	0.5052076868995228	-0.6546388515368078
4.9	0.5161779622261293	-0.632662123991532
4.95	0.5269100833012801	-0.6111624903146645
5.0	0.537409316000045	-0.5901294013906345
5.050000000000001	0.5476807762157836	-0.5695526085623686
5.1000000000000005	0.5577292325489267	-0.5494225589036034
5.15	0.5675596751115348	-0.529729255734369
5.2	0.5771766741355839	-0.5104635435192776
5.25	0.5865849768510004	-0.4916159121434961
5.300000000000001	0.5957890265015059	-0.47317746046689585
5.3500000000000005	0.6047932903376133	-0.4551392392567316
5.4	0.6136021037215513	-0.43749256349177784
5.45	0.622219708934264	-0.4202289346203005
5.5	0.6306502578392963	-0.4033400352235235
5.550000000000001	0.638897834570703	-0.3868176835648581
5.6000000000000005	0.6469664009531616	-0.3706539429299675
5.65	0.654859836615964	-0.35484104126627863
5.7	0.6625819596617862	-0.3393713297775235
5.75	0.670136480719911	-0.32423737496853333
5.800000000000001	0.6775270159809127	-0.30943193253296475
5.8500000000000005	0.6847571210794904	-0.2949478794759418
5.9	0.6918303281786204	-0.2807781398233979
5.95	0.6987499976799255	-0.2669159816904617
6.0	0.7055194386229411	-0.25335477608579304
