## Supplementary material for "An entropy-based diagnostic framework for characterizing methylation state dynamics during preimplantation development": traj_wrong_exit.csv

t	z1	z2
0.0	7.035400727551305	-0.7104321105191223
0.05	6.8590566045375505	-0.6972361110516921
0.1	6.686491398309198	-0.6843228915433307
0.15000000000000002	6.517648109540848	-0.6716881866799747
0.2	6.352466013443545	-0.6593274523675596
0.25	6.190873838187409	-0.6472353552668563
0.30000000000000004	6.032790349013238	-0.6354058165031005
0.35000000000000003	5.878139650446062	-0.6238331567452766
0.4	5.726851519537307	-0.6125121211429471
0.45	5.578852812713163	-0.601437236292493
0.5	5.434082203652218	-0.5906039130866007
0.55	5.292458619356267	-0.5800060847552362
0.6000000000000001	5.153911052111864	-0.5696384377232554
0.65	5.018373119030169	-0.5594960044955658
0.7000000000000001	4.885778329261577	-0.5495738094982664
0.75	4.756059161176651	-0.5398668000232155
0.8	4.629158123882611	-0.530370673971894
0.8500000000000001	4.505007744888277	-0.521080382313223
0.9	4.383555033222877	-0.5119919596821525
0.9500000000000001	4.264736169293279	-0.5031006303974607
1.0	4.148495421641899	-0.494402224020847
1.05	4.034777551773702	-0.485892607002871
1.1	3.9235271536129424	-0.47756763325386675
1.1500000000000001	3.814691119890879	-0.4694233287060965
1.2000000000000002	3.7082172817582153	-0.46145578951464755
1.25	3.604053684206315	-0.45366112783650814
1.3	3.5021504207608545	-0.4460356091224497
1.35	3.402458453058401	-0.43857556378481194
1.4000000000000001	3.3049298697294756	-0.43127740656997104
1.4500000000000002	3.209517912727245	-0.42413763852853975
1.5	3.116176950476355	-0.41715284500606997
1.55	3.024862458961629	-0.4103196942279013
1.6	2.9355310550122575	-0.4036349397898492
1.6500000000000001	2.848139066054515	-0.3970953136314315
1.7000000000000002	2.7626431359858175	-0.3906975713740052
1.75	2.6790032483145185	-0.38443871854520867
1.8	2.5971793594682895	-0.378315758646207
1.85	2.5171320855703234	-0.37232574454381284
1.9000000000000001	2.4388216143486052	-0.3664656970476153
1.9500000000000002	2.362211091292435	-0.36073285829931256
2.0	2.2872638160436285	-0.3551244819759838
2.0500000000000003	2.2139439977387605	-0.3496378898130708
2.1	2.1422148660718054	-0.3442703302533884
2.15	2.072042638238831	-0.3390192752973918
2.2	2.0033937615327804	-0.3338822141639057
2.25	1.9362354585495047	-0.32885669408841317
2.3000000000000003	1.8705345738924821	-0.3239402340208663
2.35	1.8062594003159997	-0.319130461277728
2.4000000000000004	1.7433795121620348	-0.31442509907789445
2.45	1.681864897469446	-0.3098219015975951
2.5	1.621685624217692	-0.30531862899509116
2.5500000000000003	1.5628119727498984	-0.30091305732002016
2.6	1.5052163213301346	-0.29660311961145164
2.6500000000000004	1.44887116318967	-0.2923867575115601
2.7	1.393750557523255	-0.2882612625922845
2.75	1.3398344832075153	-0.2842197406091285
2.8000000000000003	1.2870966108454824	-0.280261042080761
2.85	1.2355271653583808	-0.2763723607219183
2.9000000000000004	1.1851402286237855	-0.2725249242416596
2.95	1.1359454524368084	-0.26869389466412164
3.0	1.0879468029051444	-0.26485870711710374
3.0500000000000003	1.0411398112960977	-0.2610048538017609
3.1	0.9955076009704719	-0.2571266114928279
3.1500000000000004	0.9510196277532308	-0.2532279249311453
3.2	0.9076314396324977	-0.24932258746740169
3.25	0.8652876955661593	-0.2454321574984611
3.3000000000000003	0.8239353904927823	-0.24157696537148896
3.35	0.7835355474379813	-0.23776812796101301
3.4000000000000004	0.7440676063701107	-0.23400455417458751
3.45	0.7055173540104166	-0.23028116290536338
3.5	0.6678665353487102	-0.22659594985554135
3.5500000000000003	0.6310943313567886	-0.22294897053169427
3.6	0.5951812087206864	-0.2193397103589556
3.6500000000000004	0.5601095388898107	-0.21576665692161964
3.7	0.525861044139146	-0.21222791698239554
3.75	0.4923076778111421	-0.20869501373241411
3.8000000000000003	0.45838719537724654	-0.20490914082521602
3.85	0.4217577510227744	-0.2002963988543657
3.9000000000000004	0.3795867176127205	-0.19416375569404168
3.95	0.3292669800924383	-0.18587715897017257
4.0	0.2689358144899268	-0.17499115513236507
4.05	0.19778873738889868	-0.16132664683629572
4.1000000000000005	0.11623310376606058	-0.14500628688451356
4.15	0.025863154472640537	-0.12644243625773266
4.2	-0.07076722227165694	-0.1062729382194031
4.25	-0.17064919861745945	-0.08523098476964709
4.3	-0.27112278696560405	-0.0639514230585722
4.3500000000000005	-0.370900686896322	-0.042738528196968766
4.4	-0.4698232457366848	-0.02163384451826641
4.45	-0.5678274203975753	-0.0006567084196765847
4.5	-0.6648607201489326	0.02017600351081662
4.55	-0.7608640897595322	0.040845933329566715
4.6000000000000005	-0.8557798159478168	0.06133508790154037
4.65	-0.9495507102813483	0.08162566373457154
4.7	-1.0421202696227068	0.10170017096139171
4.75	-1.1332251502157078	0.12154554213114775
4.800000000000001	-1.2206259596951967	0.14119886344164861
4.8500000000000005	-1.2992900078745104	0.160805468925682
4.9	-1.3631263395279967	0.18059708924322515
4.95	-1.4066888848393058	0.20080970882452512
5.0	-1.4264722260509937	0.221576795899753
5.050000000000001	-1.4217344042869673	0.24284445649148176
5.1000000000000005	-1.3946914712013616	0.26435392369319405
5.15	-1.350094672488688	0.28570158230808407
5.2	-1.294281850156894	0.3064513521053032
5.25	-1.233808150137687	0.3262539016725285
5.300000000000001	-1.1738170041392704	0.34492269217712634
5.3500000000000005	-1.1165011638610656	0.36243690365094144
5.4	-1.0618478154849194	0.3788523146038582
5.45	-1.0098029340664438	0.3942245891174528
5.5	-0.9602242655298887	0.40861078894625474
5.550000000000001	-0.9129846679516629	0.4220651378564706
5.6000000000000005	-0.8679687535029331	0.4346394217847049
5.65	-0.825066825527576	0.44638318457943826
5.7	-0.7841755310459622	0.45734285319196205
5.75	-0.745264152686069	0.46752918386466813
5.800000000000001	-0.7088710551856588	0.4766739571443896
5.8500000000000005	-0.676251330158225	0.4841577180310204
5.9	-0.6488032232499492	0.48929093448407224
5.95	-0.6276573854845839	0.49151533637516465
6.0	-0.6134326915864654	0.49052362232457225
