## Supplementary material for "An entropy-based diagnostic framework for characterizing methylation state dynamics during preimplantation development": validation_targets.csv

Occ_M_methylation_only	Occ_M_observed	Occ_M_correct_control	Occ_M_wrong_closure	D_M_duality	RMSE_correct	RMSE_wrong_remeth	ZGA_reset_rho	acc_morula_rho	k4me3_AUC	Occ_8cell_observed	Occ_2cell_in_8cell_basin
0.044	0.875	0.956	0.0	0.699	0.018	0.433	-0.439	0.21	0.792	0.889	0.3
