## Supplementary material for "An entropy-based diagnostic framework for characterizing methylation state dynamics during preimplantation development": dual_entropy_stage_table.tsv

stage	rna_stage	S_epi_age	S_epi	ResetScore	S_RNA	PotencyScore	n_cells
MII oocyte	oocyte	0.446365860458853	0.4361939613290521	0.0	7.449759663543185	0.38003851445321757	4
zygote/PN	zygote	0.4292531168413906	0.4119650162491262	0.1015086189013698	7.392979727889196	0.41466947413594024	4
2-cell	2-cell	0.3753126443467982	0.3524717409010539	0.4214703379693812	7.071783589662608	0.5177727655355593	19
4-cell	4-cell	0.323726010969903	0.2927970071144575	0.7274696578280893	7.209825156128907	0.40287769286681163	9
8-cell	8-cell	0.3830423615266949	0.3617215186690529	0.3756195420380471	7.008318594141211	0.6354066812794584	13
morula	morula	0.2777817165440405	0.2684453846984667	1.0	6.871444681274461	0.6069585656148415	17
blastocyst	blastocyst	0.3127181307953041	0.2848190184777659	0.7927657166327733	7.011920883742807	0.3581308171552688	39
