## Supplementary material for "An entropy-based diagnostic framework for characterizing methylation state dynamics during preimplantation development": expanded_marker_panel_potency_score.tsv

stage	n_cells	expanded_marker_score_mean	expanded_potency_score_mean	expanded_potency_score_median	markers_available
oocyte	4	0.23220419865369293	0.3904659796568336	0.38345788482384247	POU5F1,NANOG,SOX2,KLF4,KLF17,TFAP2C,GDF3,DPPA3
zygote	4	0.25747359993842356	0.4263463815217413	0.4151803459535499	POU5F1,NANOG,SOX2,KLF4,KLF17,TFAP2C,GDF3,DPPA3
2-cell	19	0.5437408398750756	0.5059504266335344	0.49588130320451607	POU5F1,NANOG,SOX2,KLF4,KLF17,TFAP2C,GDF3,DPPA3
4-cell	9	0.30627266342623344	0.38072581365107294	0.37315284411827093	POU5F1,NANOG,SOX2,KLF4,KLF17,TFAP2C,GDF3,DPPA3
8-cell	13	0.7618550604249065	0.6041122572238377	0.5924425404011144	POU5F1,NANOG,SOX2,KLF4,KLF17,TFAP2C,GDF3,DPPA3
morula	17	0.805871326572996	0.5981244236132109	0.6085491088958461	POU5F1,NANOG,SOX2,KLF4,KLF17,TFAP2C,GDF3,DPPA3
blastocyst	39	0.47598168573050625	0.37816781461960286	0.3453966795398351	POU5F1,NANOG,SOX2,KLF4,KLF17,TFAP2C,GDF3,DPPA3
