## Supplementary material for "An entropy-based diagnostic framework for characterizing methylation state dynamics during preimplantation development": Experiment1B_common_DMR_stage_metrics.tsv

stage	n_samples	n_regions_valid	min_samples_required	s_epi	s_epi_age	age_projection
MII oocyte	36	54	11	0.4499937935401458	0.45581367017860164	0.0055933015717333475
zygote/PN	30	54	9	0.4106191752868861	0.4395800677536042	0.046650120898943576
2-cell	20	54	6	0.32687629510768396	0.3503776246100186	0.048755457908540814
4-cell	25	54	8	0.26802119922242434	0.2906546125466178	0.05772076657881857
8-cell	48	54	15	0.3439023137370754	0.3670066158820451	0.05456446379581045
morula	8	54	3	0.26912082044566454	0.2814881203852225	0.05511676264171361
blastocyst	5	54	2	0.2859282862537971	0.313220799097815	0.0725631383593633
ICM	19	54	6	0.31782800139244544	0.32821894363687826	0.03577970947050748
TE	13	54	4	0.2862228459678835	0.3069776663523351	0.03468706485021684
