## Supplementary material for "An entropy-based diagnostic framework for characterizing methylation state dynamics during preimplantation development": Experiment1B_coverage_threshold_sensitivity.tsv

min_sample_frac	stage	n_samples	n_regions_valid	min_samples_required	s_epi	s_epi_age	age_projection
0.1	MII oocyte	36	150	4	0.42589742944940956	0.43200524394456696	0.15713073307453784
0.1	zygote/PN	30	148	3	0.422629679317534	0.44657166214275296	0.17547174333559745
0.1	2-cell	20	155	2	0.36332941338416164	0.38121580595969606	0.12329504588282773
0.1	4-cell	25	155	3	0.3080010074901797	0.33171902476378395	0.11087228160107429
0.1	8-cell	48	151	5	0.39595305885252763	0.4159440088618169	0.16677842442691426
0.1	morula	8	120	1	0.23532499341121138	0.23407562522194653	0.11739493075715146
0.1	blastocyst	5	154	1	0.28464045776247654	0.31127549381429725	0.12383747970340915
0.1	ICM	19	154	2	0.3429193213303511	0.3549444453439886	0.09601384348338474
0.1	TE	13	156	2	0.2946104592503436	0.3185519031455664	0.09004160955537767
0.2	MII oocyte	36	127	8	0.4361304818648805	0.4365613070360086	0.08834192549658898
0.2	zygote/PN	30	124	6	0.4229613211034174	0.44599729063609184	0.1286290728908263
0.2	2-cell	20	153	4	0.3604842706722149	0.3793696518050032	0.12051470471779618
0.2	4-cell	25	149	5	0.30312935923974255	0.32956383842265136	0.10912972009811635
0.2	8-cell	48	126	10	0.3733494271225284	0.3923836214863413	0.13622749554483288
0.2	morula	8	80	2	0.2993417834675717	0.31019525032612155	0.10449591060392324
0.2	blastocyst	5	154	1	0.28464045776247654	0.31127549381429725	0.12383747970340915
0.2	ICM	19	151	4	0.3378271094611073	0.35191926974656074	0.09243161598599915
0.2	TE	13	152	3	0.2979353653257511	0.31796638330233445	0.08716582562091206
0.3	MII oocyte	36	104	11	0.4361939613290521	0.446365860458853	0.06556895638808803
0.3	zygote/PN	30	112	9	0.41196501624912624	0.42925311684139067	0.10665582641854282
0.3	2-cell	20	144	6	0.3524717409010539	0.3753126443467982	0.12330334913271218
0.3	4-cell	25	129	8	0.2927970071144575	0.323726010969903	0.09549818278710279
0.3	8-cell	48	106	15	0.3617215186690529	0.3830423615266949	0.12462060649977358
0.3	morula	8	56	3	0.2684453846984667	0.27778171654404055	0.05641834871254022
0.3	blastocyst	5	147	2	0.2848190184777659	0.31271813079530414	0.11395978294571987
0.3	ICM	19	141	6	0.3290613097633697	0.34734587696247116	0.07802162584611395
0.3	TE	13	147	4	0.3017228059412761	0.32198342659883317	0.08792177173463757
0.4	MII oocyte	36	82	15	0.43132993238769823	0.4409638281824211	0.009606288376231247
0.4	zygote/PN	30	89	12	0.40486381943428684	0.42795649010969067	0.09518453758172575
0.4	2-cell	20	137	8	0.3526452559195365	0.3790763111662528	0.12715419897642669
0.4	4-cell	25	121	10	0.2952352241715057	0.3251695466738271	0.09992679565964158
0.4	8-cell	48	77	20	0.3501713936302602	0.3692639539699158	0.055246105515417095
0.4	morula	8	32	4	0.2675113643002841	0.26867712104416674	0.029005039637896687
0.4	blastocyst	5	147	2	0.2848190184777659	0.31271813079530414	0.11395978294571987
0.4	ICM	19	130	8	0.33053250222381747	0.35577289480710517	0.08433389612923564
0.4	TE	13	123	6	0.3084466631682529	0.33390599519193137	0.0694148751974975
0.5	MII oocyte	36	70	18	0.41509831467525005	0.4240455583432617	-0.024860430484753292
0.5	zygote/PN	30	68	15	0.38714669562663323	0.4194403128686781	0.06292057316616011
0.5	2-cell	20	126	10	0.34744847911349247	0.3701913764188771	0.12130731250570108
0.5	4-cell	25	103	13	0.28676956283922955	0.31322340751025385	0.07385329370824953
0.5	8-cell	48	62	24	0.34027939502858434	0.36481799613542715	0.051673274072754606
0.5	morula	8	32	4	0.2675113643002841	0.26867712104416674	0.029005039637896687
0.5	blastocyst	5	135	3	0.27935263343429745	0.3054762390481188	0.1097318262209359
0.5	ICM	19	118	10	0.31699037213651066	0.34512750975361034	0.07936162425336629
0.5	TE	13	111	7	0.29973852711471455	0.32078686505090853	0.047842562097109936
