## Supplementary material for "An entropy-based diagnostic framework for characterizing methylation state dynamics during preimplantation development": Experiment1B_DNA_robustness_summary.tsv

test	ground_zero_stage	morula_frequency	p_value	n_regions	conclusion
original valid204	morula	0.943		56	pass
common DMR	morula	0.9155		54	pass
min_frac 0.1	morula			120	pass
min_frac 0.2	morula			80	pass
min_frac 0.3	morula			56	pass
min_frac 0.4	morula			32	pass
min_frac 0.5	morula			32	pass
shuffled weights	morula	0.817		56	control
random age-DMR subset	morula	0.698		54	control
balanced bootstrap n=5	morula	0.7675		56	pass
balanced bootstrap n=8	morula	0.859		56	pass
