## Supplementary material for "An entropy-based diagnostic framework for characterizing methylation state dynamics during preimplantation development": Experiment1B_original_valid204_recomputed.tsv

stage	n_samples	n_regions_valid	min_samples_required	s_epi	s_epi_age	age_projection
MII oocyte	36	104	11	0.4361939613290521	0.446365860458853	0.06556895638808803
zygote/PN	30	112	9	0.41196501624912624	0.42925311684139067	0.10665582641854282
2-cell	20	144	6	0.3524717409010539	0.3753126443467982	0.12330334913271218
4-cell	25	129	8	0.2927970071144575	0.323726010969903	0.09549818278710279
8-cell	48	106	15	0.3617215186690529	0.3830423615266949	0.12462060649977358
morula	8	56	3	0.2684453846984667	0.27778171654404055	0.05641834871254022
blastocyst	5	147	2	0.2848190184777659	0.31271813079530414	0.11395978294571987
ICM	19	141	6	0.3290613097633697	0.34734587696247116	0.07802162584611395
TE	13	147	4	0.3017228059412761	0.32198342659883317	0.08792177173463757
