## Supplementary material for "An entropy-based diagnostic framework for characterizing methylation state dynamics during preimplantation development": Experiment9_age_DMR_specificity_boundary_summary.tsv

control	morula_ground_zero_frequency	morula_rank	morula_gap_to_next_non_morula	interpretation
age_DMR_true_weights	0.943	1.0	0.03493641425126359	primary_age_weighted_signal
generic_unweighted_entropy_on_age_DMR_regions	0.845	1.0	0.016373633779299235	broader_methylation_reprogramming_component
shuffled_age_weights	0.817			weight_specificity_control
random_age_DMR_subset	0.698			region_subset_control
