## Supplementary material for "An entropy-based diagnostic framework for characterizing methylation state dynamics during preimplantation development": Experiment9_age_DMR_specificity_metric_minima.tsv

metric	ground_zero_stage	ground_zero_value	next_lowest_value	morula_value	morula_rank	morula_gap_to_next_non_morula
s_epi_age	morula	0.2777817165440405	0.3127181307953041	0.2777817165440405	1	0.03493641425126359
s_epi	morula	0.2684453846984667	0.2848190184777659	0.2684453846984667	1	0.016373633779299235
