## Supplementary material for "An entropy-based diagnostic framework for characterizing methylation state dynamics during preimplantation development": Experiment9_age_DMR_vs_generic_bootstrap_frequency.tsv

metric	stage	n_min	frequency
s_epi_age_sample	morula	1897	0.9485
s_epi_age_sample	4-cell	77	0.0385
s_epi_age_sample	TE	12	0.006
s_epi_age_sample	zygote/PN	9	0.0045
s_epi_age_sample	MII oocyte	4	0.002
s_epi_age_sample	8-cell	1	0.0005
s_epi_sample	morula	1690	0.845
s_epi_sample	4-cell	252	0.126
s_epi_sample	TE	40	0.02
s_epi_sample	MII oocyte	9	0.0045
s_epi_sample	zygote/PN	5	0.0025
s_epi_sample	8-cell	4	0.002
