## Supplementary material for "An entropy-based diagnostic framework for characterizing methylation state dynamics during preimplantation development": final_claim_audit.tsv

claim_id	claim	value	source_table	source_field	status	note
DNA-1	Morula has the lowest stage-level age-associated methylation entropy.	morula S_epi-age=0.277782	GSE81233_valid204_stage_epi_age_metrics.tsv	s_epi_age	supported	Primary DNA ground-zero claim.
DNA-2	Morula is the most frequent bootstrap ground-zero stage.	1886/2000=0.943	GSE81233_valid204_bootstrap_ground_zero_frequency.tsv	frequency	supported
DNA-adj-2-cell vs 4-cell	Adjacent DNA sample-level test is significant for 2-cell vs 4-cell.	BH p=0.009074, Cliff delta=0.572	GSE81233_valid204_adjacent_stage_mannwhitney.tsv	p_adj_BH	supported
DNA-adj-8-cell vs morula	Adjacent DNA sample-level test is significant for 8-cell vs morula.	BH p=0.03793, Cliff delta=0.5222	GSE81233_valid204_adjacent_stage_mannwhitney.tsv	p_adj_BH	supported
DNA-adj-morula vs blastocyst	Adjacent DNA sample-level test is significant for morula vs blastocyst.	BH p=0.03793, Cliff delta=-0.9	GSE81233_valid204_adjacent_stage_mannwhitney.tsv	p_adj_BH	supported
DNA-robust-1	Morula remains ground-zero under common-DMR robustness analysis.	stage=morula, freq=0.9155	Experiment1B_DNA_robustness_summary.tsv	common DMR	supported
DNA-robust-2	Morula remains ground-zero under balanced bootstrap.	n=5 freq=0.7675; n=8 freq=0.859	Experiment1B_DNA_robustness_summary.tsv	balanced bootstrap	supported
RNA-1	Morula does not show the highest global RNA entropy.	morula S_RNA=6.87144; oocyte S_RNA=7.44976 max	GSE36552_RNA_entropy_potency_by_stage.tsv	s_rna_mean	boundary	This prevents overclaiming RNA entropy.
RNA-2	8-cell and morula form a high potency-marker region.	8-cell=0.6354; morula=0.607; blastocyst=0.3581	GSE36552_RNA_entropy_potency_by_stage.tsv	potency_score_mean	supported
RNA-morula-blastocyst-marker_score	Morula is higher than blastocyst for marker_score.	mean morula=0.8235; blastocyst=0.4359; BH p=4.018e-05	GSE36552_potency_pairwise_tests.tsv	p_adj_BH	supported
RNA-morula-blastocyst-potency_score	Morula is higher than blastocyst for potency_score.	mean morula=0.607; blastocyst=0.3581; BH p=4.018e-05	GSE36552_potency_pairwise_tests.tsv	p_adj_BH	supported
EXT-RNA-1	External GSE44183 places morula in the top two potency stages.	top2=8-cell,morula; morula rank=2	GSE44183_external_potency_validation.tsv	potency_rank	supported
TRO-1	Morula ranks first by GZ score and TRO score.	GZ_rank=1; TRO_rank=1; TRO_score=0.9552	TRO_composite_score_by_stage.tsv	GZ_rank,TRO_rank,TRO_score	supported
TRANS-1	8-cell to morula is the maximum productive reset transition.	8-cell -> morula; efficiency=0.2713; productive_gain=0.7296	TRO_stage_transition_cost.tsv	efficiency_rank,reset_efficiency	supported
RESET-depth-1	MII-to-morula S_epi-age reduction is about 37.8%.	relative reduction=37.77%	TRO_reset_depth_summary.tsv	relative_S_epi_age_reduction	supported
OP-1	Operational TRO identifies morula as computational ground-zero.	decision=computational_ground_zero; all_core_checks_pass=True	TRO_operator_stage_output.tsv; TRO_operator_summary.json	operator_decision; all_core_checks_pass	supported
