## Supplementary material for "An entropy-based diagnostic framework for characterizing methylation state dynamics during preimplantation development": geo_supplementary_files.tsv

dataset	role	priority	filename	extension_group	url
GSE102970	human sperm methylation and male age	1	GSE102970_Exposure_Matrix.csv.gz	.csv.gz	https://ftp.ncbi.nlm.nih.gov/geo/series/GSE102nnn/GSE102970/suppl/GSE102970_Exposure_Matrix.csv.gz
GSE102970	human sperm methylation and male age	1	GSE102970_RAW.tar	.tar	https://ftp.ncbi.nlm.nih.gov/geo/series/GSE102nnn/GSE102970/suppl/GSE102970_RAW.tar
GSE102970	human sperm methylation and male age	1	GSE102970_mval_clean.csv.gz	.csv.gz	https://ftp.ncbi.nlm.nih.gov/geo/series/GSE102nnn/GSE102970/suppl/GSE102970_mval_clean.csv.gz
GSE102970	human sperm methylation and male age	1	GSE102970_readme_for_Exposure_Matrix.txt	.txt	https://ftp.ncbi.nlm.nih.gov/geo/series/GSE102nnn/GSE102970/suppl/GSE102970_readme_for_Exposure_Matrix.txt
GSE102970	human sperm methylation and male age	1	filelist.txt	.txt	https://ftp.ncbi.nlm.nih.gov/geo/series/GSE102nnn/GSE102970/suppl/filelist.txt
GSE102970	human sperm methylation and male age	1	https://www.hhs.gov/vulnerability-disclosure-policy/index.html	.html	https://www.hhs.gov/vulnerability-disclosure-policy/index.html
GSE81233	human preimplantation embryo DNA methylome	1	GSE81233_RAW.tar	.tar	https://ftp.ncbi.nlm.nih.gov/geo/series/GSE81nnn/GSE81233/suppl/GSE81233_RAW.tar
GSE81233	human preimplantation embryo DNA methylome	1	filelist.txt	.txt	https://ftp.ncbi.nlm.nih.gov/geo/series/GSE81nnn/GSE81233/suppl/filelist.txt
GSE81233	human preimplantation embryo DNA methylome	1	https://www.hhs.gov/vulnerability-disclosure-policy/index.html	.html	https://www.hhs.gov/vulnerability-disclosure-policy/index.html
GSE155179	human oocyte aging scRNA-seq	2	GSE155179_RAW.tar	.tar	https://ftp.ncbi.nlm.nih.gov/geo/series/GSE155nnn/GSE155179/suppl/GSE155179_RAW.tar
GSE155179	human oocyte aging scRNA-seq	2	filelist.txt	.txt	https://ftp.ncbi.nlm.nih.gov/geo/series/GSE155nnn/GSE155179/suppl/filelist.txt
GSE155179	human oocyte aging scRNA-seq	2	https://www.hhs.gov/vulnerability-disclosure-policy/index.html	.html	https://www.hhs.gov/vulnerability-disclosure-policy/index.html
GSE36552	human embryo scRNA-seq	2	GSE36552_2-cell.bed.gz	.bed.gz	https://ftp.ncbi.nlm.nih.gov/geo/series/GSE36nnn/GSE36552/suppl/GSE36552_2-cell.bed.gz
GSE36552	human embryo scRNA-seq	2	GSE36552_2-cell.bed.tdf	.tdf	https://ftp.ncbi.nlm.nih.gov/geo/series/GSE36nnn/GSE36552/suppl/GSE36552_2-cell.bed.tdf
GSE36552	human embryo scRNA-seq	2	GSE36552_4-cell.bed.gz	.bed.gz	https://ftp.ncbi.nlm.nih.gov/geo/series/GSE36nnn/GSE36552/suppl/GSE36552_4-cell.bed.gz
GSE36552	human embryo scRNA-seq	2	GSE36552_4-cell.bed.tdf	.tdf	https://ftp.ncbi.nlm.nih.gov/geo/series/GSE36nnn/GSE36552/suppl/GSE36552_4-cell.bed.tdf
GSE36552	human embryo scRNA-seq	2	GSE36552_8-cell.bed.gz	.bed.gz	https://ftp.ncbi.nlm.nih.gov/geo/series/GSE36nnn/GSE36552/suppl/GSE36552_8-cell.bed.gz
GSE36552	human embryo scRNA-seq	2	GSE36552_8-cell.bed.tdf	.tdf	https://ftp.ncbi.nlm.nih.gov/geo/series/GSE36nnn/GSE36552/suppl/GSE36552_8-cell.bed.tdf
GSE36552	human embryo scRNA-seq	2	GSE36552_ESC.bed.gz	.bed.gz	https://ftp.ncbi.nlm.nih.gov/geo/series/GSE36nnn/GSE36552/suppl/GSE36552_ESC.bed.gz
GSE36552	human embryo scRNA-seq	2	GSE36552_ESC.bed.tdf	.tdf	https://ftp.ncbi.nlm.nih.gov/geo/series/GSE36nnn/GSE36552/suppl/GSE36552_ESC.bed.tdf
GSE36552	human embryo scRNA-seq	2	GSE36552_Morluae.bed.gz	.bed.gz	https://ftp.ncbi.nlm.nih.gov/geo/series/GSE36nnn/GSE36552/suppl/GSE36552_Morluae.bed.gz
GSE36552	human embryo scRNA-seq	2	GSE36552_Morluae.bed.tdf	.tdf	https://ftp.ncbi.nlm.nih.gov/geo/series/GSE36nnn/GSE36552/suppl/GSE36552_Morluae.bed.tdf
GSE36552	human embryo scRNA-seq	2	GSE36552_PE.bed.tdf	.tdf	https://ftp.ncbi.nlm.nih.gov/geo/series/GSE36nnn/GSE36552/suppl/GSE36552_PE.bed.tdf
GSE36552	human embryo scRNA-seq	2	GSE36552_PE.sort.bed.gz	.bed.gz	https://ftp.ncbi.nlm.nih.gov/geo/series/GSE36nnn/GSE36552/suppl/GSE36552_PE.sort.bed.gz
GSE36552	human embryo scRNA-seq	2	GSE36552_RAW.tar	.tar	https://ftp.ncbi.nlm.nih.gov/geo/series/GSE36nnn/GSE36552/suppl/GSE36552_RAW.tar
GSE36552	human embryo scRNA-seq	2	GSE36552_TE.bed.tdf	.tdf	https://ftp.ncbi.nlm.nih.gov/geo/series/GSE36nnn/GSE36552/suppl/GSE36552_TE.bed.tdf
GSE36552	human embryo scRNA-seq	2	GSE36552_TE.sort.bed.gz	.bed.gz	https://ftp.ncbi.nlm.nih.gov/geo/series/GSE36nnn/GSE36552/suppl/GSE36552_TE.sort.bed.gz
GSE36552	human embryo scRNA-seq	2	GSE36552_epi.bed.gz	.bed.gz	https://ftp.ncbi.nlm.nih.gov/geo/series/GSE36nnn/GSE36552/suppl/GSE36552_epi.bed.gz
GSE36552	human embryo scRNA-seq	2	GSE36552_epi.bed.tdf	.tdf	https://ftp.ncbi.nlm.nih.gov/geo/series/GSE36nnn/GSE36552/suppl/GSE36552_epi.bed.tdf
GSE36552	human embryo scRNA-seq	2	GSE36552_oocyte.bed.gz	.bed.gz	https://ftp.ncbi.nlm.nih.gov/geo/series/GSE36nnn/GSE36552/suppl/GSE36552_oocyte.bed.gz
GSE36552	human embryo scRNA-seq	2	GSE36552_oocyte.bed.tdf	.tdf	https://ftp.ncbi.nlm.nih.gov/geo/series/GSE36nnn/GSE36552/suppl/GSE36552_oocyte.bed.tdf
GSE36552	human embryo scRNA-seq	2	GSE36552_zygote.bed.gz	.bed.gz	https://ftp.ncbi.nlm.nih.gov/geo/series/GSE36nnn/GSE36552/suppl/GSE36552_zygote.bed.gz
GSE36552	human embryo scRNA-seq	2	GSE36552_zygote.bed.tdf	.tdf	https://ftp.ncbi.nlm.nih.gov/geo/series/GSE36nnn/GSE36552/suppl/GSE36552_zygote.bed.tdf
GSE36552	human embryo scRNA-seq	2	filelist.txt	.txt	https://ftp.ncbi.nlm.nih.gov/geo/series/GSE36nnn/GSE36552/suppl/filelist.txt
GSE36552	human embryo scRNA-seq	2	https://www.hhs.gov/vulnerability-disclosure-policy/index.html	.html	https://www.hhs.gov/vulnerability-disclosure-policy/index.html
GSE44183	human and mouse early embryo scRNA-seq	2	GSE44183_RAW.tar	.tar	https://ftp.ncbi.nlm.nih.gov/geo/series/GSE44nnn/GSE44183/suppl/GSE44183_RAW.tar
GSE44183	human and mouse early embryo scRNA-seq	2	GSE44183_human_expression_mat.txt.gz	.txt.gz	https://ftp.ncbi.nlm.nih.gov/geo/series/GSE44nnn/GSE44183/suppl/GSE44183_human_expression_mat.txt.gz
GSE44183	human and mouse early embryo scRNA-seq	2	GSE44183_mouse_expression_mat.txt.gz	.txt.gz	https://ftp.ncbi.nlm.nih.gov/geo/series/GSE44nnn/GSE44183/suppl/GSE44183_mouse_expression_mat.txt.gz
GSE44183	human and mouse early embryo scRNA-seq	2	filelist.txt	.txt	https://ftp.ncbi.nlm.nih.gov/geo/series/GSE44nnn/GSE44183/suppl/filelist.txt
GSE44183	human and mouse early embryo scRNA-seq	2	https://www.hhs.gov/vulnerability-disclosure-policy/index.html	.html	https://www.hhs.gov/vulnerability-disclosure-policy/index.html
