## Supplementary material for "An entropy-based diagnostic framework for characterizing methylation state dynamics during preimplantation development": GSE36552_geo_sample_metadata.tsv

geo_accession	title	source_name	characteristics_1	characteristics_2	characteristics_3
GSM896803	Oocyte #1	cDNAs of individual cells of preimplantation embryos	cell type: human preimplantation blastomere (Oocyte)	developmental stage: early blastomere	tissue: human preimplantation embryos
GSM896804	Oocyte #2	cDNAs of individual cells of preimplantation embryos	cell type: human preimplantation blastomere (Oocyte)	developmental stage: early blastomere	tissue: human preimplantation embryos
GSM896805	Oocyte #3	cDNAs of individual cells of preimplantation embryos	cell type: human preimplantation blastomere (Oocyte)	developmental stage: early blastomere	tissue: human preimplantation embryos
GSM896806	Zygote #1	cDNAs of individual cells of preimplantation embryos	cell type: human preimplantation blastomere (zygote)	developmental stage: early blastomere	tissue: human preimplantation embryos
GSM896807	Zygote #2	cDNAs of individual cells of preimplantation embryos	cell type: human preimplantation blastomere (zygote)	developmental stage: early blastomere	tissue: human preimplantation embryos
GSM896808	Zygote #3	cDNAs of individual cells of preimplantation embryos	cell type: human preimplantation blastomere (zygote)	developmental stage: early blastomere	tissue: human preimplantation embryos
GSM896809	2-cell embryo#1 -Cell#1	cDNAs of individual cells of preimplantation embryos	cell type: human preimplantation blastomere (2-cell)	developmental stage: early blastomere	tissue: human preimplantation embryos
GSM896810	2-cell embryo#1 -Cell#2	cDNAs of individual cells of preimplantation embryos	cell type: human preimplantation blastomere (2-cell)	developmental stage: early blastomere	tissue: human preimplantation embryos
GSM896811	2-cell embryo#2 -Cell#1	cDNAs of individual cells of preimplantation embryos	cell type: human preimplantation blastomere (2-cell)	developmental stage: early blastomere	tissue: human preimplantation embryos
GSM896812	2-cell embryo#2 -Cell#2	cDNAs of individual cells of preimplantation embryos	cell type: human preimplantation blastomere (2-cell)	developmental stage: early blastomere	tissue: human preimplantation embryos
GSM896813	2-cell embryo#3 -Cell#1	cDNAs of individual cells of preimplantation embryos	cell type: human preimplantation blastomere (2-cell)	developmental stage: early blastomere	tissue: human preimplantation embryos
GSM896814	2-cell embryo#3 -Cell#2	cDNAs of individual cells of preimplantation embryos	cell type: human preimplantation blastomere (2-cell)	developmental stage: early blastomere	tissue: human preimplantation embryos
GSM896815	hESC passage#0 -Cell#1	cDNAs of individual cell of human embryonic stem cells	cell type: human embryonic stem cell	developmental stage: peri-implantation stem cells	tissue: human embryonic stem cell line
GSM896816	hESC passage#0 -Cell#2	cDNAs of individual cell of human embryonic stem cells	cell type: human embryonic stem cell	developmental stage: peri-implantation stem cells	tissue: human embryonic stem cell line
GSM922146	4-cell embryo#1 -Cell#1	4-cell embryo#1	cell type: human preimplantation blastomere	developmental stage: early blastomere	tissue: human preimplantation embryos
GSM922147	4-cell embryo#1 -Cell#2	4-cell embryo#1	cell type: human preimplantation blastomere	developmental stage: early blastomere	tissue: human preimplantation embryos
GSM922148	4-cell embryo#1 -Cell#3	4-cell embryo#1	cell type: human preimplantation blastomere	developmental stage: early blastomere	tissue: human preimplantation embryos
GSM922149	4-cell embryo#1 -Cell#4	4-cell embryo#1	cell type: human preimplantation blastomere	developmental stage: early blastomere	tissue: human preimplantation embryos
GSM922150	4-cell embryo#2 -Cell#1	4-cell embryo#2	cell type: human preimplantation blastomere	developmental stage: early blastomere	tissue: human preimplantation embryos
GSM922151	4-cell embryo#2 -Cell#2	4-cell embryo#2	cell type: human preimplantation blastomere	developmental stage: early blastomere	tissue: human preimplantation embryos
GSM922152	4-cell embryo#2 -Cell#3	4-cell embryo#2	cell type: human preimplantation blastomere	developmental stage: early blastomere	tissue: human preimplantation embryos
GSM922153	4-cell embryo#2 -Cell#4	4-cell embryo#2	cell type: human preimplantation blastomere	developmental stage: early blastomere	tissue: human preimplantation embryos
GSM922154	4-cell embryo#3 -Cell#1	4-cell embryo#3	cell type: human preimplantation blastomere	developmental stage: early blastomere	tissue: human preimplantation embryos
GSM922155	4-cell embryo#3 -Cell#2	4-cell embryo#3	cell type: human preimplantation blastomere	developmental stage: early blastomere	tissue: human preimplantation embryos
GSM922156	4-cell embryo#3 -Cell#3	4-cell embryo#3	cell type: human preimplantation blastomere	developmental stage: early blastomere	tissue: human preimplantation embryos
GSM922157	4-cell embryo#3 -Cell#4	4-cell embryo#3	cell type: human preimplantation blastomere	developmental stage: early blastomere	tissue: human preimplantation embryos
GSM922158	8-cell embryo#1 -Cell#1	8-cell embryo#1	cell type: human preimplantation blastomere	developmental stage: early blastomere	tissue: human preimplantation embryos
GSM922159	8-cell embryo#1 -Cell#2	8-cell embryo#1	cell type: human preimplantation blastomere	developmental stage: early blastomere	tissue: human preimplantation embryos
GSM922160	8-cell embryo#1 -Cell#3	8-cell embryo#1	cell type: human preimplantation blastomere	developmental stage: early blastomere	tissue: human preimplantation embryos
GSM922161	8-cell embryo#1 -Cell#4	8-cell embryo#1	cell type: human preimplantation blastomere	developmental stage: early blastomere	tissue: human preimplantation embryos
GSM922162	8-cell embryo#2 -Cell#1	8-cell embryo#2	cell type: human preimplantation blastomere	developmental stage: early blastomere	tissue: human preimplantation embryos
GSM922163	8-cell embryo#2 -Cell#2	8-cell embryo#2	cell type: human preimplantation blastomere	developmental stage: early blastomere	tissue: human preimplantation embryos
GSM922164	8-cell embryo#2 -Cell#3	8-cell embryo#2	cell type: human preimplantation blastomere	developmental stage: early blastomere	tissue: human preimplantation embryos
GSM922165	8-cell embryo#2 -Cell#4	8-cell embryo#2	cell type: human preimplantation blastomere	developmental stage: early blastomere	tissue: human preimplantation embryos
GSM922166	8-cell embryo#2 -Cell#5	8-cell embryo#2	cell type: human preimplantation blastomere	developmental stage: early blastomere	tissue: human preimplantation embryos
GSM922167	8-cell embryo#2 -Cell#6	8-cell embryo#2	cell type: human preimplantation blastomere	developmental stage: early blastomere	tissue: human preimplantation embryos
GSM922168	8-cell embryo#2 -Cell#7	8-cell embryo#2	cell type: human preimplantation blastomere	developmental stage: early blastomere	tissue: human preimplantation embryos
GSM922169	8-cell embryo#2 -Cell#8	8-cell embryo#2	cell type: human preimplantation blastomere	developmental stage: early blastomere	tissue: human preimplantation embryos
GSM922170	8-cell embryo#3 -Cell#1	8-cell embryo#3	cell type: human preimplantation blastomere	developmental stage: early blastomere	tissue: human preimplantation embryos
GSM922171	8-cell embryo#3 -Cell#2	8-cell embryo#3	cell type: human preimplantation blastomere	developmental stage: early blastomere	tissue: human preimplantation embryos
GSM922172	8-cell embryo#3 -Cell#3	8-cell embryo#3	cell type: human preimplantation blastomere	developmental stage: early blastomere	tissue: human preimplantation embryos
GSM922173	8-cell embryo#3 -Cell#4	8-cell embryo#3	cell type: human preimplantation blastomere	developmental stage: early blastomere	tissue: human preimplantation embryos
GSM922174	8-cell embryo#3 -Cell#5	8-cell embryo#3	cell type: human preimplantation blastomere	developmental stage: early blastomere	tissue: human preimplantation embryos
GSM922175	8-cell embryo#3 -Cell#6	8-cell embryo#3	cell type: human preimplantation blastomere	developmental stage: early blastomere	tissue: human preimplantation embryos
GSM922176	8-cell embryo#3 -Cell#7	8-cell embryo#3	cell type: human preimplantation blastomere	developmental stage: early blastomere	tissue: human preimplantation embryos
GSM922177	8-cell embryo#3 -Cell#8	8-cell embryo#3	cell type: human preimplantation blastomere	developmental stage: early blastomere	tissue: human preimplantation embryos
GSM922178	Morulae #1 -Cell#1	Morulae #1	cell type: human preimplantation blastomere	developmental stage: early blastomere	tissue: human preimplantation embryos
GSM922179	Morulae #1 -Cell#2	Morulae #1	cell type: human preimplantation blastomere	developmental stage: early blastomere	tissue: human preimplantation embryos
GSM922180	Morulae #1 -Cell#3	Morulae #1	cell type: human preimplantation blastomere	developmental stage: early blastomere	tissue: human preimplantation embryos
GSM922181	Morulae #1 -Cell#4	Morulae #1	cell type: human preimplantation blastomere	developmental stage: early blastomere	tissue: human preimplantation embryos
GSM922182	Morulae #1 -Cell#5	Morulae #1	cell type: human preimplantation blastomere	developmental stage: early blastomere	tissue: human preimplantation embryos
GSM922183	Morulae #1 -Cell#6	Morulae #1	cell type: human preimplantation blastomere	developmental stage: early blastomere	tissue: human preimplantation embryos
GSM922184	Morulae #1 -Cell#7	Morulae #1	cell type: human preimplantation blastomere	developmental stage: early blastomere	tissue: human preimplantation embryos
GSM922185	Morulae #1 -Cell#8	Morulae #1	cell type: human preimplantation blastomere	developmental stage: early blastomere	tissue: human preimplantation embryos
GSM922186	Morulae #2 -Cell#1	Morulae #2	cell type: human preimplantation blastomere	developmental stage: early blastomere	tissue: human preimplantation embryos
GSM922187	Morulae #2 -Cell#2	Morulae #2	cell type: human preimplantation blastomere	developmental stage: early blastomere	tissue: human preimplantation embryos
GSM922188	Morulae #2 -Cell#3	Morulae #2	cell type: human preimplantation blastomere	developmental stage: early blastomere	tissue: human preimplantation embryos
GSM922189	Morulae #2 -Cell#4	Morulae #2	cell type: human preimplantation blastomere	developmental stage: early blastomere	tissue: human preimplantation embryos
GSM922190	Morulae #2 -Cell#5	Morulae #2	cell type: human preimplantation blastomere	developmental stage: early blastomere	tissue: human preimplantation embryos
GSM922191	Morulae #2 -Cell#6	Morulae #2	cell type: human preimplantation blastomere	developmental stage: early blastomere	tissue: human preimplantation embryos
GSM922192	Morulae #2 -Cell#7	Morulae #2	cell type: human preimplantation blastomere	developmental stage: early blastomere	tissue: human preimplantation embryos
GSM922193	Morulae #2 -Cell#8	Morulae #2	cell type: human preimplantation blastomere	developmental stage: early blastomere	tissue: human preimplantation embryos
GSM922194	Late blastocyst #1 -Cell#1	Late blastocyst #1	cell type: human preimplantation blastomere	developmental stage: early blastomere	tissue: human preimplantation embryos
GSM922195	Late blastocyst #1 -Cell#2	Late blastocyst #1	cell type: human preimplantation blastomere	developmental stage: early blastomere	tissue: human preimplantation embryos
GSM922196	Late blastocyst #1 -Cell#3	Late blastocyst #1	cell type: human preimplantation blastomere	developmental stage: early blastomere	tissue: human preimplantation embryos
GSM922197	Late blastocyst #1 -Cell#4	Late blastocyst #1	cell type: human preimplantation blastomere	developmental stage: early blastomere	tissue: human preimplantation embryos
GSM922198	Late blastocyst #1 -Cell#5	Late blastocyst #1	cell type: human preimplantation blastomere	developmental stage: early blastomere	tissue: human preimplantation embryos
GSM922199	Late blastocyst #1 -Cell#6	Late blastocyst #1	cell type: human preimplantation blastomere	developmental stage: early blastomere	tissue: human preimplantation embryos
GSM922200	Late blastocyst #1 -Cell#7	Late blastocyst #1	cell type: human preimplantation blastomere	developmental stage: early blastomere	tissue: human preimplantation embryos
GSM922201	Late blastocyst #1 -Cell#8	Late blastocyst #1	cell type: human preimplantation blastomere	developmental stage: early blastomere	tissue: human preimplantation embryos
GSM922202	Late blastocyst #1 -Cell#9	Late blastocyst #1	cell type: human preimplantation blastomere	developmental stage: early blastomere	tissue: human preimplantation embryos
GSM922203	Late blastocyst #1 -Cell#10	Late blastocyst #1	cell type: human preimplantation blastomere	developmental stage: early blastomere	tissue: human preimplantation embryos
GSM922204	Late blastocyst #1 -Cell#11	Late blastocyst #1	cell type: human preimplantation blastomere	developmental stage: early blastomere	tissue: human preimplantation embryos
GSM922205	Late blastocyst #1 -Cell#12	Late blastocyst #1	cell type: human preimplantation blastomere	developmental stage: early blastomere	tissue: human preimplantation embryos
GSM922206	Late blastocyst #2 -Cell#1	Late blastocyst #2	cell type: human preimplantation blastomere	developmental stage: early blastomere	tissue: human preimplantation embryos
GSM922207	Late blastocyst #2 -Cell#2	Late blastocyst #2	cell type: human preimplantation blastomere	developmental stage: early blastomere	tissue: human preimplantation embryos
GSM922208	Late blastocyst #2 -Cell#3	Late blastocyst #2	cell type: human preimplantation blastomere	developmental stage: early blastomere	tissue: human preimplantation embryos
GSM922209	Late blastocyst #2 -Cell#4	Late blastocyst #2	cell type: human preimplantation blastomere	developmental stage: early blastomere	tissue: human preimplantation embryos
GSM922210	Late blastocyst #2 -Cell#5	Late blastocyst #2	cell type: human preimplantation blastomere	developmental stage: early blastomere	tissue: human preimplantation embryos
GSM922211	Late blastocyst #2 -Cell#6	Late blastocyst #2	cell type: human preimplantation blastomere	developmental stage: early blastomere	tissue: human preimplantation embryos
GSM922212	Late blastocyst #2 -Cell#7	Late blastocyst #2	cell type: human preimplantation blastomere	developmental stage: early blastomere	tissue: human preimplantation embryos
GSM922213	Late blastocyst #2 -Cell#8	Late blastocyst #2	cell type: human preimplantation blastomere	developmental stage: early blastomere	tissue: human preimplantation embryos
GSM922214	Late blastocyst #2 -Cell#9	Late blastocyst #2	cell type: human preimplantation blastomere	developmental stage: early blastomere	tissue: human preimplantation embryos
GSM922215	Late blastocyst #2 -Cell#10	Late blastocyst #2	cell type: human preimplantation blastomere	developmental stage: early blastomere	tissue: human preimplantation embryos
GSM922216	Late blastocyst #3 -Cell#1	Late blastocyst #3	cell type: human preimplantation blastomere	developmental stage: early blastomere	tissue: human preimplantation embryos
GSM922217	Late blastocyst #3 -Cell#2	Late blastocyst #3	cell type: human preimplantation blastomere	developmental stage: early blastomere	tissue: human preimplantation embryos
GSM922218	Late blastocyst #3 -Cell#3	Late blastocyst #3	cell type: human preimplantation blastomere	developmental stage: early blastomere	tissue: human preimplantation embryos
GSM922219	Late blastocyst #3 -Cell#4	Late blastocyst #3	cell type: human preimplantation blastomere	developmental stage: early blastomere	tissue: human preimplantation embryos
GSM922220	Late blastocyst #3 -Cell#5	Late blastocyst #3	cell type: human preimplantation blastomere	developmental stage: early blastomere	tissue: human preimplantation embryos
GSM922221	Late blastocyst #3 -Cell#6	Late blastocyst #3	cell type: human preimplantation blastomere	developmental stage: early blastomere	tissue: human preimplantation embryos
GSM922222	Late blastocyst #3 -Cell#7	Late blastocyst #3	cell type: human preimplantation blastomere	developmental stage: early blastomere	tissue: human preimplantation embryos
GSM922223	Late blastocyst #3 -Cell#8	Late blastocyst #3	cell type: human preimplantation blastomere	developmental stage: early blastomere	tissue: human preimplantation embryos
GSM922224	hESC passage#0 -Cell#4	hESC passage#0	cell type: human embryonic stem cell	developmental stage: peri-implantation stem cells	tissue: human embryonic stem cell line
GSM922225	hESC passage#0 -Cell#5	hESC passage#0	cell type: human embryonic stem cell	developmental stage: peri-implantation stem cells	tissue: human embryonic stem cell line
GSM922226	hESC passage#0 -Cell#6	hESC passage#0	cell type: human embryonic stem cell	developmental stage: peri-implantation stem cells	tissue: human embryonic stem cell line
GSM922227	hESC passage#0 -Cell#7	hESC passage#0	cell type: human embryonic stem cell	developmental stage: peri-implantation stem cells	tissue: human embryonic stem cell line
GSM922228	hESC passage#0 -Cell#8	hESC passage#0	cell type: human embryonic stem cell	developmental stage: peri-implantation stem cells	tissue: human embryonic stem cell line
GSM922230	hESC passage#0 -Cell#10	hESC passage#0	cell type: human embryonic stem cell	developmental stage: peri-implantation stem cells	tissue: human embryonic stem cell line
GSM922250	hESC passage#10 -Cell#1	hESC passage#10	cell type: human embryonic stem cell	developmental stage: peri-implantation stem cells	tissue: human embryonic stem cell line
GSM922251	hESC passage#10 -Cell#2	hESC passage#10	cell type: human embryonic stem cell	developmental stage: peri-implantation stem cells	tissue: human embryonic stem cell line
GSM922252	hESC passage#10 -Cell#3	hESC passage#10	cell type: human embryonic stem cell	developmental stage: peri-implantation stem cells	tissue: human embryonic stem cell line
GSM922253	hESC passage#10 -Cell#4	hESC passage#10	cell type: human embryonic stem cell	developmental stage: peri-implantation stem cells	tissue: human embryonic stem cell line
GSM922254	hESC passage#10 -Cell#5	hESC passage#10	cell type: human embryonic stem cell	developmental stage: peri-implantation stem cells	tissue: human embryonic stem cell line
GSM922255	hESC passage#10 -Cell#6	hESC passage#10	cell type: human embryonic stem cell	developmental stage: peri-implantation stem cells	tissue: human embryonic stem cell line
GSM922256	hESC passage#10 -Cell#7	hESC passage#10	cell type: human embryonic stem cell	developmental stage: peri-implantation stem cells	tissue: human embryonic stem cell line
GSM922257	hESC passage#10 -Cell#8	hESC passage#10	cell type: human embryonic stem cell	developmental stage: peri-implantation stem cells	tissue: human embryonic stem cell line
GSM922258	hESC passage#10 -Cell#9	hESC passage#10	cell type: human embryonic stem cell	developmental stage: peri-implantation stem cells	tissue: human embryonic stem cell line
GSM922259	hESC passage#10 -Cell#10	hESC passage#10	cell type: human embryonic stem cell	developmental stage: peri-implantation stem cells	tissue: human embryonic stem cell line
GSM922260	hESC passage#10 -Cell#11	hESC passage#10	cell type: human embryonic stem cell	developmental stage: peri-implantation stem cells	tissue: human embryonic stem cell line
GSM922261	hESC passage#10 -Cell#12	hESC passage#10	cell type: human embryonic stem cell	developmental stage: peri-implantation stem cells	tissue: human embryonic stem cell line
GSM922262	hESC passage#10 -Cell#13	hESC passage#10	cell type: human embryonic stem cell	developmental stage: peri-implantation stem cells	tissue: human embryonic stem cell line
GSM922263	hESC passage#10 -Cell#14	hESC passage#10	cell type: human embryonic stem cell	developmental stage: peri-implantation stem cells	tissue: human embryonic stem cell line
GSM922264	hESC passage#10 -Cell#15	hESC passage#10	cell type: human embryonic stem cell	developmental stage: peri-implantation stem cells	tissue: human embryonic stem cell line
GSM922265	hESC passage#10 -Cell#16	hESC passage#10	cell type: human embryonic stem cell	developmental stage: peri-implantation stem cells	tissue: human embryonic stem cell line
GSM922266	hESC passage#10 -Cell#17	hESC passage#10	cell type: human embryonic stem cell	developmental stage: peri-implantation stem cells	tissue: human embryonic stem cell line
GSM922267	hESC passage#10 -Cell#18	hESC passage#10	cell type: human embryonic stem cell	developmental stage: peri-implantation stem cells	tissue: human embryonic stem cell line
GSM922268	hESC passage#10 -Cell#19	hESC passage#10	cell type: human embryonic stem cell	developmental stage: peri-implantation stem cells	tissue: human embryonic stem cell line
GSM922269	hESC passage#10 -Cell#20	hESC passage#10	cell type: human embryonic stem cell	developmental stage: peri-implantation stem cells	tissue: human embryonic stem cell line
GSM922270	hESC passage#10 -Cell#21	hESC passage#10	cell type: human embryonic stem cell	developmental stage: peri-implantation stem cells	tissue: human embryonic stem cell line
GSM922271	hESC passage#10 -Cell#22	hESC passage#10	cell type: human embryonic stem cell	developmental stage: peri-implantation stem cells	tissue: human embryonic stem cell line
GSM922272	hESC passage#10 -Cell#23	hESC passage#10	cell type: human embryonic stem cell	developmental stage: peri-implantation stem cells	tissue: human embryonic stem cell line
GSM922273	hESC passage#10 -Cell#24	hESC passage#10	cell type: human embryonic stem cell	developmental stage: peri-implantation stem cells	tissue: human embryonic stem cell line
GSM922274	hESC passage#10 -Cell#25	hESC passage#10	cell type: human embryonic stem cell	developmental stage: peri-implantation stem cells	tissue: human embryonic stem cell line
GSM922275	hESC passage#10 -Cell#26	hESC passage#10	cell type: human embryonic stem cell	developmental stage: peri-implantation stem cells	tissue: human embryonic stem cell line
