## Supplementary material for "An entropy-based diagnostic framework for characterizing methylation state dynamics during preimplantation development": GSE36552_marker_log1p_rpkm_by_cell.tsv

sample_name	stage	POU5F1	NANOG	SOX2	KLF4	DPPA3	ZSCAN4	KLF17	TFAP2C	GDF3
Average Oocyte(RPKM)	oocyte	1.5490507624190053	0.2045721657287744	0.039220713153281295	0.22314355131420976	8.158738664959415	0.07232066157962612	0.0	0.12575120530556033	0.0
Oocyte #1(RPKM)	oocyte	1.2447307967981038	0.1432341680859078	0.0	0.0	8.134871887357374	0.20375683751401966	0.0	0.18979357163265562	0.0
Oocyte #2(RPKM)	oocyte	1.4699459336155014	0.21349717426240436	0.11332868530700317	0.30601302913650436	7.978523494420249	0.0	0.0	0.17563256864315802	0.0
Oocyte #3(RPKM)	oocyte	1.840549633397487	0.25309062768216184	0.0	0.33002291294130587	8.33142562394183	0.0	0.0	0.0	0.0
Average Zygote(RPKM)	zygote	2.0943301541735866	0.2295231582782488	0.0	0.31042155942127037	8.54696731028132	0.045928931888399804	0.0	0.23269776411902143	0.0
Zygote #1(RPKM)	zygote	2.1831256529567176	0.27990188513281866	0.0	0.33217731233833214	8.286220320812694	0.0	0.0	0.11154137473290741	0.0
Zygote #2(RPKM)	zygote	2.1572124399782933	0.173953307123438	0.0	0.12751332029895962	8.805746284419456	0.13278111123381847	0.0	0.5122246446796981	0.0
Zygote #3(RPKM)	zygote	1.922787731634459	0.23190505698278252	0.0	0.44532664153329504	8.47887742867179	0.0	0.0	0.0	0.0
2-cell embryo#1 -Cell#1(RPKM)	2-cell	2.0766877534832147	0.2045721657287744	0.0	0.22394323148477407	9.141072927083117	0.0	0.0	0.2523139286139896	0.0
2-cell embryo#1 -Cell#2(RPKM)	2-cell	1.7678082484055417	0.20863886511132804	0.0	0.3177261938001576	9.092315444566347	0.11955923505763925	0.0	0.13278111123381847	0.0
2-cell embryo#2 -Cell#1(RPKM)	2-cell	2.0744289998562917	0.16636153721522526	0.0	0.28065745751481647	9.315929091593505	0.0	0.0	0.1814878760453772	0.0
2-cell embryo#2 -Cell#2(RPKM)	2-cell	2.255074110322994	0.2677344346420849	0.0	0.24607852259670565	9.190704340802098	0.0	0.10436001532424277	0.4414755456311975	0.0
2-cell embryo#3 -Cell#1(RPKM)	2-cell	2.117579938570889	0.23980399220731702	0.0	0.21349717426240436	9.537949806884265	0.14496577025018573	0.0	0.0	0.0
2-cell embryo#3 -Cell#2(RPKM)	2-cell	2.170081743180952	0.23269776411902143	0.0	0.3886579897917831	9.428752025499714	0.0	0.0	0.0	0.0
4-cell embryo#2 -Cell#1(RPKM)	2-cell	3.120115700844023	0.1595645696713384	1.660511182618101	0.21026092548319608	8.504179073958406	4.550745678676536	2.4784693078239948	2.508948644268238	0.0
4-cell embryo#2 -Cell#2(RPKM)	2-cell	2.5109804219593475	0.14928170271575444	0.6318035503188933	0.0	8.934424011279049	3.234040261387973	0.0	0.0	0.0
4-cell embryo#2 -Cell#3(RPKM)	2-cell	2.722084590066013	0.5810976767513224	0.5754891370917129	1.9303613186656832	8.497834821423167	4.379623750057571	1.8586389980675997	1.7145183888846078	0.0
4-cell embryo#2 -Cell#4(RPKM)	2-cell	3.875193032177428	0.28216689176367077	0.09621885774054292	1.3509262172820993	8.891820326158877	0.13453089295760615	0.0	0.2639015437863775	0.0
8-cell embryo#2 -Cell#1(RPKM)	2-cell	4.505703379367479	4.255229657739738	3.9772487903458535	3.5844629371935084	8.6332750475536	6.607848117041113	6.484468809573463	5.048476851523131	1.3673663512343717
8-cell embryo#2 -Cell#2(RPKM)	2-cell	3.9564608548587143	4.387461837163821	3.1861046685376566	3.7311963307409646	8.222093811962587	6.531329420695801	6.4700376037033145	5.089914633555326	2.733717947850788
8-cell embryo#2 -Cell#3(RPKM)	2-cell	4.85840055545871	3.7149613451124375	5.0259376141046985	4.471570219583869	8.234861579686978	6.796885168900693	6.005194853556241	4.500209590351592	2.1569811191352537
8-cell embryo#2 -Cell#4(RPKM)	2-cell	3.9980539019038144	4.7031495276810595	3.9083763645079483	4.671510208447283	7.9545404465920635	6.466746409440712	6.3279635690847496	4.69846925395291	3.1084804332457443
8-cell embryo#2 -Cell#5(RPKM)	2-cell	4.251604688420684	4.337970248476962	4.318381048084902	3.155509949246381	8.177085956185312	6.483226610400614	6.575402147188471	5.047609896887617	2.4653839832991364
8-cell embryo#2 -Cell#6(RPKM)	2-cell	4.22572364027848	4.480468269985914	4.161894170483335	4.357324022033509	8.902077153260958	6.097296451644611	5.959687461293706	4.834900000177037	0.856116008838085
8-cell embryo#2 -Cell#7(RPKM)	2-cell	3.916174376550622	4.424427382307352	4.336113577659475	3.9612892467310643	8.876822646485396	6.282973039468749	6.209438760387166	4.570102437327591	1.3441694348192195
8-cell embryo#2 -Cell#8(RPKM)	2-cell	3.9069702617914945	3.583991049216507	4.570723658253724	4.982167230116731	8.728405528021678	5.911525375741044	6.0541951850090365	4.848014398615813	2.466488064263982
Average 2-cell embryo(RPKM)	2-cell	2.087781665954837	0.2207406666978994	0.0	0.28065745751481647	9.29734607394971	0.045928931888399804	0.017839918128331	0.1798184265758361	0.0
4-cell embryo#1 -Cell#1(RPKM)	4-cell	2.1481510396869816	0.2956502421009578	0.0	0.0	8.24976305707012	3.7114234185488306	0.0	0.4233050262364954	0.0
4-cell embryo#1 -Cell#2(RPKM)	4-cell	2.6758024535520892	1.5916811908448414	0.0	0.0	8.065478888140865	4.06285389513073	0.0	0.11600367575630613	0.0
4-cell embryo#1 -Cell#3(RPKM)	4-cell	3.1152471420551335	0.1798184265758361	0.0	0.0	8.001282996431978	3.5165181291142344	0.0	0.0	0.0
4-cell embryo#1 -Cell#4(RPKM)	4-cell	1.5124863863576499	1.8354573244937744	0.17311261770864478	2.378897775843209	8.180063698849649	3.2585579700069056	0.0	0.49469624183610705	0.0
4-cell embryo#3 -Cell#1(RPKM)	4-cell	2.952459361320524	0.6216511788548753	0.6075892921982987	0.6004834956965259	8.738325601741467	3.0065238346321896	0.0	1.303456082810886	0.0
4-cell embryo#3 -Cell#2(RPKM)	4-cell	2.99787996561145	0.10074990310014305	0.0	1.0612565021243408	8.603739993841147	2.413231613081109	0.8051356825079926	0.14496577025018573	0.0
4-cell embryo#3 -Cell#3(RPKM)	4-cell	2.9399552580849924	0.5411608235620636	0.1362776182925478	1.462329047395888	8.456999564208282	3.4928341561001712	0.0	1.0790896221792459	0.0
4-cell embryo#3 -Cell#4(RPKM)	4-cell	2.9861868607104594	0.11332868530700317	0.0	0.966223100622364	8.535841623473518	3.923180528124023	0.0	0.5888971591861462	0.0
Average 4-cell embryo(RPKM)	4-cell	2.937679342105374	0.7328485474114974	0.46937843385181716	1.164087870627021	8.51310564878468	3.677565694213663	0.9021918074946534	1.0708984501005938	0.0
8-cell embryo#1 -Cell#1(RPKM)	8-cell	3.5936617700317504	0.5822156198526637	2.894308443416027	4.451179493362198	7.7845572937931715	5.677606178618351	5.357939132731642	3.9137614933818656	0.0
8-cell embryo#1 -Cell#2(RPKM)	8-cell	3.9630962756121466	2.6543680908523504	2.6258997180745327	4.9643400151109525	7.978395642319932	5.6837328168504975	5.178931171518109	4.285956165923148	1.3439086446234527
8-cell embryo#1 -Cell#3(RPKM)	8-cell	3.4691052202693307	1.6264916669999279	2.3837041442788376	4.597359763896114	7.730974563220002	5.2068981072852125	5.306692199530216	3.6641768414735645	0.0
8-cell embryo#1 -Cell#4(RPKM)	8-cell	3.1546572525415497	2.545531271604435	2.9747129063299154	4.558330119142274	7.750089842564396	4.931519934080711	5.062056913583122	4.294656102286582	0.0
8-cell embryo#3 -Cell#1(RPKM)	8-cell	2.968874819384108	3.3265456719663753	3.1517098550083436	4.051924068560346	7.875234819785427	5.971659719809383	5.8165574352574	4.043016179499664	1.5240978652670851
8-cell embryo#3 -Cell#2(RPKM)	8-cell	3.0115071926693533	3.91792555108076	3.1200273928255973	4.395744611502078	7.957213737362307	5.787722194489056	5.868785482940617	3.8841583672798414	3.0978374964911444
8-cell embryo#3 -Cell#3(RPKM)	8-cell	4.114620933493031	4.535541398063421	2.8173828175124367	4.922903657782143	8.24983204329407	6.438874219419219	5.837158855266982	3.7595242936832682	2.9850251564103027
8-cell embryo#3 -Cell#4(RPKM)	8-cell	3.1611619626777276	3.53292715234005	2.6053528028638673	5.372199598938741	8.377949744599022	6.419357917481333	6.05798001903993	4.542485944610702	0.6688544879909007
8-cell embryo#3 -Cell#5(RPKM)	8-cell	3.3604795483835965	4.477916192061142	1.8866150002407338	5.019522353606115	8.370336379874008	6.64841055112203	5.9504602443039145	3.6408964640917847	2.317178095296946
8-cell embryo#3 -Cell#6(RPKM)	8-cell	3.9952974086208664	4.367471216664683	2.859225028899328	3.970857791149039	8.398808674906507	6.463495806820996	6.131811101173117	3.188334139755502	0.856116008838085
8-cell embryo#3 -Cell#7(RPKM)	8-cell	4.074702921966812	3.409760612322643	2.050398856227105	4.598779810966077	8.679895374122117	6.618776365996056	5.956311350382375	4.1985694332796335	0.9349161959973199
8-cell embryo#3 -Cell#8(RPKM)	8-cell	3.682685309950609	4.002485088544005	2.4582203845254944	5.0646372500789045	8.156384285849198	6.28216206852022	5.426464288895719	3.6724197330752513	3.160865283364695
Average 8-cell embryo(RPKM)	8-cell	3.9275025762765323	3.9870748177388653	3.6559429538676715	4.579308640461743	8.317696095905067	6.266346293826606	5.986582650016374	4.424475305438658	2.1635528842984884
Average Morulae(RPKM)	morula	5.096464305700674	3.955791056060362	3.978615665377278	4.424559165392584	8.744101965374755	4.58300637328637	4.989656775711058	4.233251066350503	2.7699602708860893
Morulae #1 -Cell#1(RPKM)	morula	4.517474938848931	2.6840306952579898	3.2968363663374127	3.864386175912538	7.664793740014598	4.874647553785026	5.335237358146982	4.274135141013923	0.10526051065749295
Morulae #1 -Cell#2(RPKM)	morula	4.696545361079222	3.7695142941348148	3.8770173962293306	4.045206837660553	8.80324348323787	4.645496057459657	4.8021915032900315	3.987761076819317	1.2487549470978292
Morulae #1 -Cell#3(RPKM)	morula	4.4389975309335075	1.6134299337036377	2.255388658163071	3.825789507630216	5.06970890980276	1.172482137234565	1.3302529702362658	0.49713229663398817	0.0
Morulae #1 -Cell#4(RPKM)	morula	3.9253932243663177	0.712949807856125	4.061115198370659	3.9561929891726204	8.012605073898426	5.200864392599258	5.412694609069588	4.185737990651312	2.356504934983476
Morulae #1 -Cell#5(RPKM)	morula	4.774009599080531	3.801024403367498	3.5487837060318514	3.65529681709681	8.884064653723287	4.715270451265051	4.546109964858546	3.542378606234748	2.489313591606207
Morulae #1 -Cell#6(RPKM)	morula	4.983133907256738	3.9539132291883305	2.3708043319711893	4.234787432133765	8.848640682262912	4.859285133595924	4.763813615427469	4.206914030825597	2.273259263612217
Morulae #1 -Cell#7(RPKM)	morula	5.039715017196418	3.4741380060638702	3.308497126373235	4.902307417210627	8.894405042021665	4.7822027808484355	4.5850899201539	4.047619763715865	3.3805183704537547
Morulae #1 -Cell#8(RPKM)	morula	2.628501815675742	1.2722854445080234	3.3842207574550387	3.834083085346312	4.9021588177601725	0.4200252594394941	0.6418538861723948	0.45298462407614076	0.0
Morulae #2 -Cell#1(RPKM)	morula	5.690717498326764	4.370080563655481	3.517112006258511	3.9768927217145484	8.822515112867942	3.686777246022066	5.201409911778969	3.9748663405494553	3.1980198429888236
Morulae #2 -Cell#2(RPKM)	morula	5.961523246723349	4.2967546531493985	4.8161925718918885	4.942270796569599	8.672261221777374	4.304591981401229	4.852553564473995	4.145132729054206	1.81319474994812
Morulae #2 -Cell#3(RPKM)	morula	5.4135148402959485	4.494495575506496	3.952588967174808	4.4027357137635725	9.016248941163944	3.4297200485953567	5.265732189450348	4.804758477680764	3.4395844140668594
Morulae #2 -Cell#4(RPKM)	morula	5.075979740388888	4.3075859148581035	4.286410157965449	4.145370320825145	9.475081731988988	3.9831708865462754	4.929685508485221	4.421163209672263	3.45454855715915
Morulae #2 -Cell#5(RPKM)	morula	5.384660186770053	2.743481692933475	4.3789468971469585	5.151121611729456	8.788126635366499	3.068517943279639	5.186614558785519	3.5328102684640474	3.7350232626281676
Morulae #2 -Cell#6(RPKM)	morula	5.01960164264775	4.919258036869624	4.377667145896429	3.379019936717452	9.317758319668446	4.328111485173442	5.304448532478276	4.828361736150338	2.663122567747075
Morulae #2 -Cell#7(RPKM)	morula	5.407521486087583	4.656252958217407	4.632435097136104	4.70325832187881	8.87528880572476	5.778509540845942	5.570441540083868	4.893007246428613	3.3868279676948534
Morulae #2 -Cell#8(RPKM)	morula	5.218397151371988	4.15939857547078	4.186087781920742	5.265706361069605	8.996063643940676	5.10398597958736	5.284902792126175	4.906377873508993	2.053225894861424
Average epiblast(RPKM)	blastocyst	6.769191818140991	5.380348864497271	3.514079538718828	5.012713133891221	6.793917824273928	0.0	3.697095608885277	3.5200465155005367	5.300514950091524
FC(epiblast/Primitive endoderm)	blastocyst	0.80692219481879	1.1502555218199482	1.7995622812910759	2.133219247360307	0.6237971024251521	0.0	1.4781896258241463	0.9798287526781426	0.8046885552928528
FC(epiblast/Trophectoderm)	blastocyst	1.4897530694881207	4.854199783808498	4.354616896538947	1.7594084390103955	0.3199072197465178	0.16211884947643518	4.492818623141411	0.5270925962298626	4.116611470942579
FC(epiblast/hESC passage#0)	blastocyst	0.6507614640635074	1.2944531574543106	0.24294617861038947	0.9508853766386541	3.3936019425403243	0.0	10.579762468589928	1.6886187103085415	1.9979602998119528
FC[Trophectoderm/(epiblast+Primitive endoderm)]	blastocyst	0.2836740510542421	0.010939940038334364	0.023716526617316044	0.35065687161316933	1.233143181625716	1.8991179875485542	0.01882175424058776	1.0570956084651761	0.01882175424058776
Late blastocyst #1 -Cell#1(RPKM)	blastocyst	6.153462215772931	0.20782684720231648	0.8649974374866045	1.6096378924367667	7.268160257683704	0.0	0.0	3.139659442360634	0.0
Late blastocyst #1 -Cell#10(RPKM)	blastocyst	5.652285650786001	0.09621885774054292	0.0	4.153242203469586	7.2397381678303425	0.0	0.0	3.155424712287584	0.0
Late blastocyst #1 -Cell#11(RPKM)	blastocyst	5.843184932134551	0.0	0.0	4.234280402519618	7.331981295515149	0.0	0.0	2.921601224210916	0.0
Late blastocyst #1 -Cell#12(RPKM)	blastocyst	4.904719068504707	2.1014476219424507	0.0	3.2815125387161754	7.81852801467905	0.0	0.0	4.461276720613482	1.6917549549233142
Late blastocyst #1 -Cell#2(RPKM)	blastocyst	5.5460715758749215	0.15357908792830063	0.18979357163265562	3.3319544789199944	7.649832137788497	0.0	0.0	3.9054212617935837	2.8128305484949707
Late blastocyst #1 -Cell#3(RPKM)	blastocyst	5.377428871556151	2.5441970485912986	1.712716261887602	4.03422293888072	7.930615115875678	0.09712671073072274	0.8578138021151792	4.308797122714841	0.0
Late blastocyst #1 -Cell#4(RPKM)	blastocyst	5.176110183769187	0.2639015437863775	0.0	3.2345916813082036	7.851696585822708	0.0	0.0	3.6523191988021337	0.0
Late blastocyst #1 -Cell#5(RPKM)	blastocyst	5.669922301434765	0.3913661837286627	0.0	3.1961802169360123	7.78464675376499	0.0	0.0	3.853206747535612	0.0
Late blastocyst #1 -Cell#6(RPKM)	blastocyst	5.499153957339706	0.12486898204586927	0.3694924476493468	4.141609754689215	7.314685313561369	0.0	0.0	3.4541060373175574	0.0
Late blastocyst #1 -Cell#7(RPKM)	blastocyst	6.301878775124078	0.18813794211539445	0.6652619770704096	4.824120959882596	7.617467498559634	0.0	0.0	4.131174599472816	0.0
Late blastocyst #1 -Cell#8(RPKM)	blastocyst	5.415389038133874	0.25464221837358075	0.0	2.9613478466921603	7.706686685422053	0.0	0.0	3.5825462433193196	0.0
Late blastocyst #1 -Cell#9(RPKM)	blastocyst	6.480388061206228	0.0	0.0	3.852442837979302	7.309866101091058	0.0	0.1414995622736995	3.6616624078203834	0.0
Late blastocyst #2 -Cell#1(RPKM)	blastocyst	5.838756160009674	3.9396381724611196	3.074219926602732	4.170919726448173	7.61141203992667	0.0	2.6402708786809206	3.6803935504636383	4.723441991066127
Late blastocyst #2 -Cell#10(RPKM)	blastocyst	5.057684260720996	1.86516481364433	0.0	0.9282193027394289	8.268829263268605	0.0	0.0	3.8689275953225604	0.0
Late blastocyst #2 -Cell#2(RPKM)	blastocyst	7.170670161062692	5.690146593833036	4.27957854046309	5.185881882218247	6.996303557666414	0.0	4.400406681955311	3.7055644816442075	6.534038806688551
Late blastocyst #2 -Cell#3(RPKM)	blastocyst	6.89476628606809	6.314437143666471	4.277790486677764	5.338892930706824	5.902187879010032	0.0	4.639049737421769	4.441803838709743	4.9254985225717105
Late blastocyst #2 -Cell#4(RPKM)	blastocyst	4.353447102790566	0.7193021380367964	0.0	2.445039060788979	8.250068755287224	0.0	1.9811393903894556	2.4731713935695794	2.784331999259369
Late blastocyst #2 -Cell#5(RPKM)	blastocyst	4.87425031004021	0.0	0.0	0.24294617861038947	7.7605744403244366	0.0	0.0	3.121395291549648	0.1414995622736995
Late blastocyst #2 -Cell#6(RPKM)	blastocyst	5.1086932105637395	0.25153662581542763	0.0	0.0	8.016570011934673	0.0	0.0	4.626579365225591	3.200263688656219
Late blastocyst #2 -Cell#7(RPKM)	blastocyst	5.042495652843245	0.4749911707567746	0.10705907229340778	1.1556225433848892	8.01022179722243	0.0	0.0	4.450094078084332	0.2986220124901153
Late blastocyst #2 -Cell#8(RPKM)	blastocyst	6.1711451195708475	0.555033878430311	0.0	5.38625498111384	6.4811084130142715	0.0	0.23586232372198446	0.9809542451998773	0.15700374880966475
Late blastocyst #2 -Cell#9(RPKM)	blastocyst	3.814829052436713	1.2047724844965002	0.0	1.5991855359697489	7.818623334687898	0.0	0.22314355131420976	4.217284647778752	0.1578580846155803
Late blastocyst #3 -Cell#1(RPKM)	blastocyst	7.125398129141416	5.21450631758673	0.0	4.399240128741784	5.798377247102545	0.0	0.36186147062603247	0.0	4.135854320178853
Late blastocyst #3 -Cell#2(RPKM)	blastocyst	6.4592908076059095	1.6544112780768316	1.9822420783027037	3.3761188612856183	6.895095480835346	0.0	0.24294617861038947	1.394510515891231	0.4848922417394862
Late blastocyst #3 -Cell#3(RPKM)	blastocyst	4.054823804059818	1.6505798557652755	0.0	1.253905173074145	7.083764454552352	0.0	0.0	2.109728234284708	0.2303177550622101
Late blastocyst #3 -Cell#4(RPKM)	blastocyst	7.4391085612632875	5.536838080946459	3.328196488777665	3.3072163181912613	5.770050748907898	0.0	3.551368725853699	2.817024180329872	5.828104087152167
Late blastocyst #3 -Cell#5(RPKM)	blastocyst	7.643967217187886	6.08346926990358	2.531631189960869	3.71965111278069	6.821720152577522	0.0	3.872595870971453	2.062803900526813	6.669781044746227
Late blastocyst #3 -Cell#6(RPKM)	blastocyst	4.2675412806834965	0.7570605063035981	0.0	0.21026092548319608	7.245767044206518	0.0	0.11154137473290741	3.761711612763606	0.9206810801754479
Late blastocyst #3 -Cell#7(RPKM)	blastocyst	4.8321623219904835	0.3133498192003587	0.19556678354397528	0.0	7.187368384704886	0.0	0.0	3.775171822678949	0.408792898200839
Late blastocyst #3 -Cell#8(RPKM)	blastocyst	5.428709461730695	0.26466929814270806	0.22633844221072896	3.7819143200811256	6.97223223572466	0.0	0.0	3.0639515125311347	0.35206433138104914
P-value(epiblast/Primitive endoderm)	blastocyst	0.2978798974282269	0.15357908792830063	0.045928931888399804	0.0	0.2859305394129746	0.0	0.09440067542148431	0.1814878760453772	0.346422567474381
P-value(epiblast/Trophectoderm)	blastocyst	0.0	0.0	0.0	0.0	0.0	0.26620304077465673	0.0009995003330835331	0.14842000511827327	0.001998002662673056
P-value(epiblast/hESC passage#0)	blastocyst	0.30821972366932904	0.04114194333117518	0.002995508979798479	0.054488185284069734	0.0009995003330835331	0.0	0.012916225266546328	0.0246926125903715	0.04305948946044697
P-value[Trophectoderm/(epiblast+Primitive endoderm)]	blastocyst	0.001998002662673056	0.001998002662673056	0.005982071677547464	0.02566774674857779	0.0	0.1922718876471227	0.005982071677547464	0.014888612493750654	0.005982071677547464
