## Supplementary material for "An entropy-based diagnostic framework for characterizing methylation state dynamics during preimplantation development": GSE36552_marker_score_by_stage.tsv

stage	marker	log1p_rpkm_mean	zscore_mean
oocyte	POU5F1	1.5260692815575243	-1.3293239329315547
zygote	POU5F1	2.089363994685764	-1.0133650085543562
2-cell	POU5F1	3.178784624392186	-0.4022955943842857
4-cell	POU5F1	2.6962053121649614	-0.6729802588492432
8-cell	POU5F1	3.575181014759801	-0.17995198950290536
morula	POU5F1	4.89836185251473	0.5622363969845597
blastocyst	POU5F1	4.6206700962239164	0.4064756795817572
oocyte	NANOG	0.2035985339398121	-0.9213498546883446
zygote	NANOG	0.228820851879322	-0.9082887531019884
2-cell	NANOG	1.926332609700396	-0.029250848413439483
4-cell	NANOG	0.6680384802501103	-0.6808447062690433
8-cell	NANOG	3.305096488468563	0.6847269520162498
morula	NANOG	3.481434402400083	0.7760416128221822
blastocyst	NANOG	1.5821284636426054	-0.20749320222436596
oocyte	SOX2	0.03813734961507112	-0.9093974336082222
zygote	SOX2	0.0	-0.9311396631130351
2-cell	SOX2	1.918358032618255	0.16252261385611758
4-cell	SOX2	0.1540397735612565	-0.8433210773056271
8-cell	SOX2	2.7295000233899915	0.6249573530908668
morula	SOX2	3.778159990099997	1.2228018781783714
blastocyst	SOX2	0.8665310933046629	-0.4371274128165162
oocyte	KLF4	0.214794873348005	-1.2888614758749952
zygote	KLF4	0.3038597083979643	-1.2422181463527973
2-cell	KLF4	2.0188314017099867	-0.34408601858852333
4-cell	KLF4	0.848141976923261	-0.9571770615107914
8-cell	KLF4	4.657468244196671	1.0377703298174568
morula	KLF4	4.276999130107306	0.8385183326455721
blastocyst	KLF4	2.5549603008870534	-0.06331486017721652
oocyte	DPPA3	8.150889917669716	0.2938380751409884
zygote	DPPA3	8.529452836046314	0.4696431969565734
2-cell	DPPA3	8.819025795418256	0.6041212636811093
4-cell	DPPA3	8.371622341393524	0.39634650572849933
8-cell	DPPA3	8.12518219212271	0.2818993732713638
morula	DPPA3	8.34041569297618	0.381854096778373
blastocyst	DPPA3	5.958089140484778	-0.7245015166063546
oocyte	ZSCAN4	0.06901937477341144	-0.8742288989450332
zygote	ZSCAN4	0.04467751078055457	-0.8836169884332022
2-cell	ZSCAN4	3.3572223744004868	0.3939543439168746
4-cell	ZSCAN4	3.451409915439095	0.4302802828096614
8-cell	ZSCAN4	6.030504782639975	1.4249770496170209
morula	ZSCAN4	4.055097955939123	0.6631086869456297
blastocyst	ZSCAN4	0.06709842246608953	-0.8749697654690157
oocyte	KLF17	0.0	-0.8911738317844432
zygote	KLF17	0.0	-0.8911738317844432
2-cell	KLF17	2.870826138375806	0.1755312717677587
4-cell	KLF17	0.18970305444473845	-0.8206863809316621
8-cell	KLF17	5.687517757279963	1.2221217583367725
morula	KLF17	4.588393482395801	0.8137231243044211
blastocyst	KLF17	1.118986823129411	-0.47539492442256687
oocyte	TFAP2C	0.12279433639534348	-1.3735167604891467
zygote	TFAP2C	0.21411594588290672	-1.3231243933820809
2-cell	TFAP2C	2.332260133022656	-0.15430684775417472
4-cell	TFAP2C	0.5801457809284406	-1.1211447094578146
8-cell	TFAP2C	3.962494651059959	0.7452762494396411
morula	TFAP2C	3.81967014575471	0.6664639623630831
blastocyst	TFAP2C	2.7415496736982856	0.07154406423196959
oocyte	GDF3	0.0	-0.7607128186950439
zygote	GDF3	0.0	-0.7607128186950439
2-cell	GDF3	0.8683528075098201	-0.23925898818253688
4-cell	GDF3	0.0	-0.7607128186950439
8-cell	GDF3	1.4655655475829552	0.11937274335416902
morula	GDF3	2.2568893615524432	0.5945699562859527
blastocyst	GDF3	1.5152228420548757	0.1491924044312451
