## Supplementary material for "An entropy-based diagnostic framework for characterizing methylation state dynamics during preimplantation development": GSE36552_marker_zscore_by_cell.tsv

sample_name	stage	POU5F1	NANOG	SOX2	KLF4	DPPA3	ZSCAN4	KLF17	TFAP2C	GDF3
Average Oocyte(RPKM)	oocyte	-1.3164333380007702	-0.9208456701112633	-0.908779804461922	-1.284489266155705	0.2974830438011055	-0.8729556695829782	-0.8911738317844432	-1.3718851245111212	-0.7607128186950439
Oocyte #1(RPKM)	oocyte	-1.487130145130568	-0.9526088815749567	-0.9311396631130351	-1.4013497329029219	0.28639928060088043	-0.8222638005454669	-0.8911738317844432	-1.336545773261517	-0.7607128186950439
Oocyte #2(RPKM)	oocyte	-1.3608042082384735	-0.9162239520203089	-0.8665306037448969	-1.24109045045892	0.21379087937697078	-0.9008480628258438	-0.8911738317844432	-1.344359985749178	-0.7607128186950439
Oocyte #3(RPKM)	oocyte	-1.152928040356407	-0.8957209150468497	-0.9311396631130351	-1.2285164539824336	0.37767909678499695	-0.9008480628258438	-0.8911738317844432	-1.4412761584347709	-0.7607128186950439
Average Zygote(RPKM)	zygote	-1.0105794286909413	-0.907925071411704	-0.9311396631130351	-1.238781699416316	0.4777769420408125	-0.8831343444848472	-0.8911738317844432	-1.3128707216462736	-0.7607128186950439
Zygote #1(RPKM)	zygote	-0.9607729426168076	-0.8818369985067117	-0.9311396631130351	-1.2273881931941937	0.3566856940042682	-0.9008480628258438	-0.8911738317844432	-1.379726280648912	-0.7607128186950439
Zygote #2(RPKM)	zygote	-0.9753079821067951	-0.9367013112803932	-0.9311396631130351	-1.3345708991035026	0.5979542411454456	-0.849637483596274	-0.8911738317844432	-1.1586244127983674	-0.7607128186950439
Zygote #3(RPKM)	zygote	-1.1067996808028806	-0.9066916312091448	-0.9311396631130351	-1.168131793697177	0.44615591063576726	-0.9008480628258438	-0.8911738317844432	-1.4412761584347709	-0.7607128186950439
2-cell embryo#1 -Cell#1(RPKM)	2-cell	-1.0204752679659186	-0.9208456701112633	-0.9311396631130351	-1.284070472973333	0.7536803791261601	-0.9008480628258438	-0.8911738317844432	-1.30204628515189	-0.7607128186950439
2-cell embryo#1 -Cell#2(RPKM)	2-cell	-1.1937295767885987	-0.9187397742977187	-0.9311396631130351	-1.2349562562076413	0.7310373395224907	-0.8547368530110355	-0.8911738317844432	-1.3680059375119786	-0.7607128186950439
2-cell embryo#2 -Cell#1(RPKM)	2-cell	-1.0217422306228772	-0.9406326263256327	-0.9311396631130351	-1.2543691847844334	0.8348838140367437	-0.9008480628258438	-0.8911738317844432	-1.3411289564036262	-0.7607128186950439
2-cell embryo#2 -Cell#2(RPKM)	2-cell	-0.9204161690305587	-0.8881377797151466	-0.9311396631130351	-1.272478202277222	0.7767292735402319	-0.9008480628258438	-0.8523970631515169	-1.1976646201682533	-0.7607128186950439
2-cell embryo#3 -Cell#1(RPKM)	2-cell	-0.9975383390109446	-0.9026012539631232	-0.9311396631130351	-1.289541081984818	0.9379905289380845	-0.8449381446606014	-0.8911738317844432	-1.4412761584347709	-0.7607128186950439
2-cell embryo#3 -Cell#2(RPKM)	2-cell	-0.9680894318477048	-0.9062811364854054	-0.9311396631130351	-1.197809214592588	0.8872789343090384	-0.9008480628258438	-0.8911738317844432	-1.4412761584347709	-0.7607128186950439
4-cell embryo#2 -Cell#1(RPKM)	2-cell	-0.4352037143197652	-0.9441523616561753	0.01552326947637724	-1.2912359082104519	0.45790602829341687	0.8542684591402117	0.02974430544176238	-0.05680799318678036	-0.7607128186950439
4-cell embryo#2 -Cell#2(RPKM)	2-cell	-0.7768751751573376	-0.9494772318853101	-0.5709463635880879	-1.4013497329029219	0.657712348311659	0.3464458745308577	-0.8911738317844432	-1.4412761584347709	-0.7607128186950439
4-cell embryo#2 -Cell#3(RPKM)	2-cell	-0.6584642539610288	-0.7258660508266866	-0.6030513973456086	-0.3904178759818137	0.4549597489944048	0.7882707204405647	-0.20056436630788066	-0.49518420331811774	-0.7607128186950439
4-cell embryo#2 -Cell#4(RPKM)	2-cell	-0.011671563441234515	-0.8806640895865133	-0.8762849731883031	-0.6938685291537682	0.637927140387798	-0.8489626335760577	-0.8911738317844432	-1.295652099143354	-0.7607128186950439
8-cell embryo#2 -Cell#1(RPKM)	2-cell	0.3419894357904575	1.176743025803739	1.336303063511729	0.47583654208247	0.5178583697988428	1.6476449147544778	1.5182427053348837	1.3445343442603657	0.06040322469036289
8-cell embryo#2 -Cell#2(RPKM)	2-cell	0.033912556633775646	1.2452180142082658	0.8852691756995611	0.5526809445147568	0.3269052581698583	1.6181334373664427	1.5128805412015973	1.3674002128755405	0.8809098986144324
8-cell embryo#2 -Cell#3(RPKM)	2-cell	0.5398216145620176	0.896970986927777	1.9341640400984867	0.9404153769376051	0.33283462644957623	1.7205520988533687	1.3401601777832624	1.041993847517321	0.5345741397725978
8-cell embryo#2 -Cell#4(RPKM)	2-cell	0.057242607670395594	1.4086934332913368	1.2970386651139658	1.0451241183840982	0.20265312012938208	1.5932252754748093	1.4600904764240707	1.1513959244932153	1.1059582106041157
8-cell embryo#2 -Cell#5(RPKM)	2-cell	0.19946235856769318	1.219589336104235	1.5307836950741887	0.2511934991225167	0.30600355020143405	1.5995813048010747	1.5520305596463406	1.3440559482213212	0.7197728901750561
8-cell embryo#2 -Cell#6(RPKM)	2-cell	0.18494536072946985	1.2933803785947318	1.4415700071371467	0.8805845465542061	0.6426904245093794	1.450737039314757	1.3232511191234921	1.2266800580843285	-0.2466072980922903
8-cell embryo#2 -Cell#7(RPKM)	2-cell	0.011315376052263027	1.2643602176121167	1.5408930689977214	0.6731807994264005	0.6309621980388369	1.522348170773811	1.4160505338287346	1.0805615646516995	0.04647326348548387
8-cell embryo#2 -Cell#8(RPKM)	2-cell	0.006152675016089504	0.8291494511119802	1.6746450540703022	1.2078154636494278	0.5620370912087091	1.3790894660061594	1.3583670984106528	1.2339167415399035	0.720435900927524
Average 2-cell embryo(RPKM)	2-cell	-1.0142525561776214	-0.912472988656557	-0.9311396631130351	-1.2543691847844334	0.8262538359750294	-0.8831343444848472	-0.8845451016568813	-1.3420501787847021	-0.7607128186950439
4-cell embryo#1 -Cell#1(RPKM)	4-cell	-0.9803906328447974	-0.8736818840294314	-0.9311396631130351	-1.4013497329029219	0.33975489232720096	0.5305614295633705	-0.8911738317844432	-1.2076913322356593	-0.7607128186950439
4-cell embryo#1 -Cell#2(RPKM)	4-cell	-0.6844244728837455	-0.2025464268837972	-0.9311396631130351	-1.4013497329029219	0.25417307964933644	0.6660999718865435	-0.8911738317844432	-1.377263929048068	-0.7607128186950439
4-cell embryo#1 -Cell#3(RPKM)	4-cell	-0.4379345487521744	-0.9336641232960214	-0.9311396631130351	-1.4013497329029219	0.22436042232320758	0.45539100303126834	-0.8911738317844432	-1.4412761584347709	-0.7607128186950439
4-cell embryo#1 -Cell#4(RPKM)	4-cell	-1.3369427457079912	-0.07630962130732544	-0.8324475855987423	-0.15551895360560233	0.30738641784754195	0.35590178319204063	-0.8911738317844432	-1.1682967971973204	-0.7607128186950439
4-cell embryo#3 -Cell#1(RPKM)	4-cell	-0.5292442147297228	-0.704865863138651	-0.5847509924535058	-1.0868760178087056	0.5666439866125323	0.2586980925599069	-0.8911738317844432	-0.7220133486625727	-0.7607128186950439
4-cell embryo#3 -Cell#2(RPKM)	4-cell	-0.5037672398143622	-0.9746088937122842	-0.9311396631130351	-0.8455688042300723	0.5041422516486175	0.029879113446778238	-0.5920117438743902	-1.3612822954991775	-0.7607128186950439
4-cell embryo#3 -Cell#3(RPKM)	4-cell	-0.5362579198409592	-0.7465469136163514	-0.8534473409356454	-0.6355267727042317	0.43599580133724974	0.44625664675696436	-0.8911738317844432	-0.8458214715603893	-0.7607128186950439
4-cell embryo#3 -Cell#4(RPKM)	4-cell	-0.5103260459970606	-0.9680951088717921	-0.9311396631130351	-0.8953378770564644	0.472610158318531	0.6122312102766015	-0.8911738317844432	-1.1163155932351625	-0.7607128186950439
Average 4-cell embryo(RPKM)	4-cell	-0.5375345090723753	-0.6472835215657354	-0.6635454611975755	-0.7917159294832813	0.46205154149227673	0.5175032945734787	-0.5559488620194671	-0.8503414592472117	-0.7607128186950439
8-cell embryo#1 -Cell#1(RPKM)	8-cell	-0.1695859068443699	-0.7252871362142627	0.7189151799639645	0.9297367363515553	0.1237127183262726	1.2888722847651124	1.0996611202201398	0.7183847044287592	-0.7607128186950439
8-cell embryo#1 -Cell#2(RPKM)	8-cell	0.037634445647080315	0.3477543658021014	0.5658944754217996	1.198479336057532	0.21373150469186714	1.2912351863079814	1.0331476162324058	0.9237662201427231	0.04631665657943533
8-cell embryo#1 -Cell#3(RPKM)	8-cell	-0.23945120571876147	-0.18452020239398528	0.4278179755164451	1.006291467793351	0.09882882711995929	1.1073311547277531	1.080619435857364	0.580660878996563	-0.7607128186950439
8-cell embryo#1 -Cell#4(RPKM)	8-cell	-0.41582893364756435	0.29139440888053164	0.7647540309467848	0.9858516097914073	0.10770598822197987	1.0011242128973734	0.989720964319706	0.9285669501067956	-0.7607128186950439
8-cell embryo#3 -Cell#1(RPKM)	8-cell	-0.520036582646465	0.6958341771841031	0.8656605784300213	0.7206463323541552	0.165823481766514	1.4022818806705244	1.270068682471001	0.7897090013800048	0.1545219373237172
8-cell embryo#3 -Cell#2(RPKM)	8-cell	-0.4961235607541635	1.0020737819565315	0.847598301659152	0.9007054417875976	0.20389459991172976	1.3313414650784268	1.2894749168881694	0.7020493418960486	1.0995670294038111
8-cell embryo#3 -Cell#3(RPKM)	8-cell	0.12262648765434805	1.3218993958485719	0.6750596254988926	1.1767790806424396	0.33978692962117846	1.582475621535825	1.277723496383583	0.63327475474225	1.0318221838116937
8-cell embryo#3 -Cell#4(RPKM)	8-cell	-0.4121803618251898	0.8027065704021994	0.5541806109127232	1.4120757454215065	0.39928496017641335	1.5749486388394809	1.3597734189547233	1.0653224504156693	-0.35905956001724254
8-cell embryo#3 -Cell#5(RPKM)	8-cell	-0.3003806794895431	1.2920588129435617	0.1444258058163153	1.2273783734474464	0.39574930349179316	1.6632888999941189	1.3198225870633227	0.5678144855744952	0.6307738942198599
8-cell embryo#3 -Cell#6(RPKM)	8-cell	0.05569645672589888	1.2348660899426323	0.6989140089876491	0.6781918542392795	0.40897187510029426	1.5919715938219445	1.3872066344530358	0.3180851289112536	-0.2466072980922903
8-cell embryo#3 -Cell#7(RPKM)	8-cell	0.10023598461721146	0.7389261242486999	0.23779952533225285	1.0070351476461699	0.5395089113431863	1.6518596856187016	1.3219966667234897	0.8755451656040523	-0.1992870624876846
8-cell embryo#3 -Cell#8(RPKM)	8-cell	-0.11965150969583926	1.0458620139323354	0.47029993122734576	1.2510050829266677	0.2963896670170115	1.522035398184196	1.1251228271569758	0.5852094061408697	1.1374157938803022
Average 8-cell embryo(RPKM)	8-cell	0.01766950243958779	1.0378819736782279	1.15312554046792	0.9968380791678295	0.3713030857395297	1.5159356225798324	1.3332444916541257	1.0002027543758507	0.5385205450677273
Average Morulae(RPKM)	morula	0.6733544965625075	1.0216820197221235	1.3370823235006268	0.9157956480558304	0.5693265375516369	0.8667106569947591	0.9628194409102435	0.8946829096209032	0.9026737462233616
Morulae #1 -Cell#1(RPKM)	morula	0.3485922481111103	0.3631148211887597	0.9483976838764496	0.6224325791959803	0.0680943649719597	0.9791898616177118	1.0912258832388964	0.9172432358222532	-0.6975029159811272
Morulae #1 -Cell#2(RPKM)	morula	0.4490350477273971	0.9252206351450981	1.2791608132907648	0.7171285128448055	0.5967919369543856	0.890811471430268	0.8931634766715147	0.7592185683441541	-0.010824012090083227
Morulae #1 -Cell#3(RPKM)	morula	0.30457330595707144	-0.19128407817597665	0.35466489130085715	0.6022194713387495	-1.1370664750110717	-0.4486490352218829	-0.3968953335507243	-1.1669525527369282	-0.7607128186950439
Morulae #1 -Cell#4(RPKM)	morula	0.016486341040853544	-0.6575878662891852	1.384115580884436	0.6705118850283089	0.229618410128062	1.1050040916304307	1.1200064644666445	0.8684646205822554	0.6543900223870512
Morulae #1 -Cell#5(RPKM)	morula	0.492485690430342	0.9415378007074499	1.092033697864133	0.5129323049591676	0.6343253958134809	0.9177218285508242	0.7980119520567538	0.5134511417001231	0.7341428395855606
Morulae #1 -Cell#6(RPKM)	morula	0.6097860838701032	1.0207096076069475	0.4204637497353473	0.8164120306783931	0.6178744564439053	0.9732649342772064	0.8789035086785694	0.8801498153168255	0.6044002327131834
Morulae #1 -Cell#7(RPKM)	morula	0.6415231235048767	0.772263253751848	0.9550455218478436	1.165992812017378	0.6391274858655454	0.9435360677547251	0.8124956286172975	0.79224931475307	1.269319488618103
Morulae #1 -Cell#8(RPKM)	morula	-0.7109559817324069	-0.3679420221324195	0.9982158150783866	0.606562825010407	-1.2148769601691987	-0.7388541118257678	-0.6526819193127724	-1.1913137716744957	-0.7607128186950439
Morulae #2 -Cell#1(RPKM)	morula	1.0066784123989239	1.2362173117535145	1.0739775567785614	0.6813523524858968	0.6057417073366216	0.521055975367668	1.041499980953193	0.7521030971264884	1.1597274479331832
Morulae #2 -Cell#2(RPKM)	morula	1.1585766833828162	1.19824629067889	1.8145876958764586	1.1869216676225731	0.5359636008603698	0.7593327163991305	0.9118763715320636	0.8460581467984302	0.3281272698595406
Morulae #2 -Cell#3(RPKM)	morula	0.8511920362184725	1.3006442653963564	1.3222444165332536	0.9043666879609427	0.6957119543683071	0.42191500679894833	1.0654000356959648	1.2100476019184638	1.3047891899064517
Morulae #2 -Cell#4(RPKM)	morula	0.6618644522368602	1.203855141135263	1.5125569845799804	0.7695842137812808	0.9087945115027994	0.6353680930338427	0.9405360793506035	0.9983750999281193	1.3137752951718782
Morulae #2 -Cell#5(RPKM)	morula	0.8350071065913358	0.39390087035014104	1.5653124865018104	1.2962970163448437	0.5897716527361355	0.28260777506788226	1.0360025116582052	0.508171217350879	1.482202929957907
Morulae #2 -Cell#6(RPKM)	morula	0.6302412846381483	1.5206028620344543	1.5645828960693624	0.36824586879532406	0.8357333099829463	0.7684036407209348	1.0797857625592902	1.223072165024568	0.8385167249490715
Morulae #2 -Cell#7(RPKM)	morula	0.8478302902177502	1.3844085575203877	1.7098269500540415	1.0617506322676546	0.6302498803535079	1.3277883593322755	1.178620064967659	1.258744338391268	1.2731084596698543
Morulae #2 -Cell#8(RPKM)	morula	0.7417481275813533	1.127117947583444	1.455362865260001	1.3563051465871894	0.6863378755429476	1.0676403461467492	1.0725232046817559	1.266122411906036	0.47226817534734783
Average epiblast(RPKM)	blastocyst	1.611607906880719	1.7593737059602599	1.0722487369764735	1.2238123793177467	-0.33634156633797846	-0.9008480628258438	0.48254598412525435	0.5011280243036876	2.422295056111393
FC(epiblast/Primitive endoderm)	blastocyst	-1.732702368232504	-0.4311338834286981	0.09479676201738632	-0.284181006975249	-3.201753820061097	-0.9008480628258438	-0.34192691055617963	-0.9005948182341287	-0.27748995593912645
FC(epiblast/Trophectoderm)	blastocyst	-1.349694142407124	1.4869131569764127	1.551441872460436	-0.4799460437941431	-3.342880684974192	-0.8383226018730424	0.7782106323512792	-1.1504200975563328	1.7113501512061136
FC(epiblast/hESC passage#0)	blastocyst	-1.820294840466774	-0.3564627143454419	-0.79263524091331	-0.9033702560923814	-1.9154527755477353	-0.9008480628258438	3.0399198937310206	-0.5094759587753831	0.43908067830136877
FC[Trophectoderm/(epiblast+Primitive endoderm)]	blastocyst	-2.026198679902261	-1.0211160011807732	-0.9176187926284508	-1.2177104323562857	-2.9187726920068853	-0.16840252698153843	-0.8841802834682088	-0.8579580339737816	-0.7494101825305279
Late blastocyst #1 -Cell#1(RPKM)	blastocyst	1.2662376089934706	-0.9191602688940114	-0.4380017550850319	-0.558381005837635	-0.11610275073168189	-0.9008480628258438	-0.8911738317844432	0.2912258429907445	-0.7607128186950439
Late blastocyst #1 -Cell#10(RPKM)	blastocyst	0.9851215169979838	-0.9769552460132922	-0.9311396631130351	0.7737067253868855	-0.12930200698834685	-0.9008480628258438	-0.8911738317844432	0.29992530935099354	-0.7607128186950439
Late blastocyst #1 -Cell#11(RPKM)	blastocyst	1.0921992690051048	-1.0267811295219516	-0.9311396631130351	0.8161464988401886	-0.08646417604383438	-0.9008480628258438	-0.8911738317844432	0.17089868448605663	-0.7607128186950439
Late blastocyst #1 -Cell#12(RPKM)	blastocyst	0.565802237528441	0.06143054612273344	-0.9311396631130351	0.31718116190764534	0.13948876619994158	-0.9008480628258438	-0.8911738317844432	1.0205102197606108	0.2552015583921742
Late blastocyst #1 -Cell#2(RPKM)	blastocyst	0.9255447375955047	-0.9472518779368196	-0.8229377184413318	0.3435976486989359	0.06114617703745297	-0.9008480628258438	-0.8911738317844432	0.713782463904167	0.9284177413840301
Late blastocyst #1 -Cell#3(RPKM)	blastocyst	0.8309509730548991	0.29070349608039875	0.045285558315292435	0.7113762357543146	0.1915421647851297	-0.8633885547002909	-0.5724382774497357	0.936370135975814	-0.7607128186950439
Late blastocyst #1 -Cell#4(RPKM)	blastocyst	0.7180288479794644	-0.8901226003393206	-0.9311396631130351	0.2926086691576565	0.15489229466851395	-0.9008480628258438	-0.8911738317844432	0.574117688552635	-0.7607128186950439
Late blastocyst #1 -Cell#5(RPKM)	blastocyst	0.9950141310039867	-0.8241164301313632	-0.9311396631130351	0.2724925527449635	0.12375426365593849	-0.9008480628258438	-0.8911738317844432	0.6849698642843239	-0.7607128186950439
Late blastocyst #1 -Cell#6(RPKM)	blastocyst	0.8992280690004781	-0.962119092377015	-0.720490793221132	0.7676148021120198	-0.09449645302263655	-0.9008480628258438	-0.8911738317844432	0.4647412720064157	-0.7607128186950439
Late blastocyst #1 -Cell#7(RPKM)	blastocyst	1.3494862803540293	-0.9293559531321197	-0.5518716035262624	1.125046498118307	0.046115995617287076	-0.9008480628258438	-0.8911738317844432	0.8383558823076891	-0.7607128186950439
Late blastocyst #1 -Cell#8(RPKM)	blastocyst	0.8522432968093139	-0.894917440771025	-0.9311396631130351	0.14951064162798192	0.08754950442976721	-0.9008480628258438	-0.8911738317844432	0.5356161289922577	-0.7607128186950439
Late blastocyst #1 -Cell#9(RPKM)	blastocyst	1.449614331811557	-1.0267811295219516	-0.9311396631130351	0.6161778430085455	-0.09673450169108899	-0.9008480628258438	-0.8385972221423308	0.5792733841371485	-0.7607128186950439
Late blastocyst #2 -Cell#1(RPKM)	blastocyst	1.0897151163150913	1.0133174255516642	0.8214833132369384	0.7829644591374052	0.04330383258984948	-0.9008480628258438	0.08986447750257996	0.5896094548843713	2.075757447933536
Late blastocyst #2 -Cell#10(RPKM)	blastocyst	0.6516022929406551	-0.06092592284624256	-0.9311396631130351	-0.9152404981835839	0.34860926379511925	-0.9008480628258438	-0.8911738317844432	0.6936448179711846	-0.7607128186950439
Late blastocyst #2 -Cell#2(RPKM)	blastocyst	1.8368020413788393	1.9197990730411547	1.5086622567836188	1.3145009994295251	-0.24235336309455696	-0.9008480628258438	0.7438733773100703	0.6034990787269151	3.163037453082115
Late blastocyst #2 -Cell#3(RPKM)	blastocyst	1.6820441685582763	2.243081108829144	1.507642881390208	1.3946330150694388	-0.750462136641082	-0.9008480628258438	0.8325453319751418	1.0097648483306496	2.197094249545093
Late blastocyst #2 -Cell#4(RPKM)	blastocyst	0.2565870198690308	-0.6542983815559101	-0.9311396631130351	-0.12088070668113853	0.3398968589850211	-0.9008480628258438	-0.15504722685798022	-0.07655031224362818	0.911304101012935
Late blastocyst #2 -Cell#5(RPKM)	blastocyst	0.5487119366128007	-1.0267811295219516	-0.9311396631130351	-1.2741186134748477	0.11257504933947066	-0.9008480628258438	-0.8911738317844432	0.2811474639769433	-0.675741032889389
Late blastocyst #2 -Cell#6(RPKM)	blastocyst	0.6802138395259584	-0.8965256379234496	-0.9311396631130351	-1.4013497329029219	0.231459732615333	-0.9008480628258438	-0.8911738317844432	1.1117262155999819	1.16107489785011
Late blastocyst #2 -Cell#7(RPKM)	blastocyst	0.6430828161978497	-0.7808121448808413	-0.8701049309182274	-0.7961492285271352	0.22851161327606057	-0.9008480628258438	-0.8911738317844432	1.014339502547915	-0.5813875594897717
Late blastocyst #2 -Cell#8(RPKM)	blastocyst	1.2761561669590291	-0.7393629038285977	-0.9311396631130351	1.4194365609665622	-0.48161067216428444	-0.9008480628258438	-0.8035351060926588	-0.8999737578668205	-0.6664306265796033
Late blastocyst #2 -Cell#9(RPKM)	blastocyst	-0.04553046121800318	-0.4029028703471195	-0.9311396631130351	-0.5638549137688753	0.139533032938583	-0.9008480628258438	-0.8082609859559262	0.8858724470089588	-0.6659175900871939
Late blastocyst #3 -Cell#1(RPKM)	blastocyst	1.81140840253075	1.673493956219039	-0.9311396631130351	0.9025360471255032	-0.7986719319018342	-0.9008480628258438	-0.7567179438656867	-1.4412761584347709	1.7229056587802818
Late blastocyst #3 -Cell#2(RPKM)	blastocyst	1.4377806230983137	-0.17006233704625814	0.19894312018355087	0.366726573135484	-0.28935452832307085	-0.9008480628258438	-0.8009029772913793	-0.6717684127239942	-0.46953057726722175
Late blastocyst #3 -Cell#3(RPKM)	blastocyst	0.08908554317851936	-0.17204639720089904	-0.9311396631130351	-0.7446785321481137	-0.2017364064811879	-0.9008480628258438	-0.8911738317844432	-0.27710263724102385	-0.6224048929607534
Late blastocyst #3 -Cell#4(RPKM)	blastocyst	1.9873724376779554	1.8404099357831503	0.9662761936910266	0.3306422529807925	-0.8118267952652997	-0.9008480628258438	0.4283986403427135	0.11319180858016284	2.7391171750448304
Late blastocyst #3 -Cell#5(RPKM)	blastocyst	2.102280174368463	2.123476920600422	0.5121516748859645	0.5466347040942293	-0.3234301281677246	-0.9008480628258438	0.5477561418354622	-0.30299605136557856	3.244551912856249
Late blastocyst #3 -Cell#6(RPKM)	blastocyst	0.20840138894067972	-0.6347456233657036	-0.9311396631130351	-1.2912359082104519	-0.1265021887962484	-0.9008480628258438	-0.8497287048593639	0.6344817438294462	-0.2078353801863297
Late blastocyst #3 -Cell#7(RPKM)	blastocyst	0.5251042670865919	-0.8645163515401001	-0.8196463911828107	-1.4013497329029219	-0.15362260378982112	-0.9008480628258438	-0.8911738317844432	0.6419092502345374	-0.5152289314897548
Late blastocyst #3 -Cell#8(RPKM)	blastocyst	0.85971488603927	-0.8897250271398449	-0.8021033665172494	0.579241998472466	-0.2535321169576657	-0.9008480628258438	-0.8911738317844432	0.24944929290263348	-0.5492949565107306
P-value(epiblast/Primitive endoderm)	blastocyst	-2.018230446159634	-0.9472518779368196	-0.9049554267120379	-1.4013497329029219	-3.3586595004232676	-0.9008480628258438	-0.8560976281422948	-1.3411289564036262	-0.5526828875158895
P-value(epiblast/Trophectoderm)	blastocyst	-2.1853149399272613	-1.0267811295219516	-0.9311396631130351	-1.4013497329029219	-3.4914460224837476	-0.7981797556843468	-0.8908024501490143	-1.3593762069783615	-0.7595129997587606
P-value(epiblast/hESC passage#0)	blastocyst	-2.012430710601594	-1.00547622397769	-0.9294319135085171	-1.37281422413736	-3.4909818532022814	-0.9008480628258438	-0.88637458489649	-1.4276504765674793	-0.7348552000809542
P-value[Trophectoderm/(epiblast+Primitive endoderm)]	blastocyst	-2.184194235689341	-1.0257464856874885	-0.9277292642090673	-1.3879075121991538	-3.4914460224837476	-0.8266932779737035	-0.8889510895908442	-1.4330604422345203	-0.757120529750182
