## Supplementary material for "An entropy-based diagnostic framework for characterizing methylation state dynamics during preimplantation development": GSE36552_marker_zscore_heatmap_matrix.tsv

stage	POU5F1	NANOG	SOX2	KLF4	DPPA3	ZSCAN4	KLF17	TFAP2C	GDF3
oocyte	-1.3293239329315547	-0.9213498546883446	-0.9093974336082222	-1.2888614758749952	0.2938380751409884	-0.8742288989450332	-0.8911738317844432	-1.3735167604891467	-0.7607128186950439
zygote	-1.0133650085543562	-0.9082887531019884	-0.9311396631130351	-1.2422181463527973	0.4696431969565734	-0.8836169884332022	-0.8911738317844432	-1.3231243933820809	-0.7607128186950439
2-cell	-0.4022955943842857	-0.029250848413439483	0.16252261385611758	-0.34408601858852333	0.6041212636811093	0.3939543439168746	0.1755312717677587	-0.15430684775417472	-0.23925898818253688
4-cell	-0.6729802588492432	-0.6808447062690433	-0.8433210773056271	-0.9571770615107914	0.39634650572849933	0.4302802828096614	-0.8206863809316621	-1.1211447094578146	-0.7607128186950439
8-cell	-0.17995198950290536	0.6847269520162498	0.6249573530908668	1.0377703298174568	0.2818993732713638	1.4249770496170209	1.2221217583367725	0.7452762494396411	0.11937274335416902
morula	0.5622363969845597	0.7760416128221822	1.2228018781783714	0.8385183326455721	0.381854096778373	0.6631086869456297	0.8137231243044211	0.6664639623630831	0.5945699562859527
blastocyst	0.4064756795817572	-0.20749320222436596	-0.4371274128165162	-0.06331486017721652	-0.7245015166063546	-0.8749697654690157	-0.47539492442256687	0.07154406423196959	0.1491924044312451
