## Supplementary material for "An entropy-based diagnostic framework for characterizing methylation state dynamics during preimplantation development": GSE36552_potency_bootstrap_ci.tsv

stage	metric	n_cells	mean	ci_low	ci_high
oocyte	s_rna	4	7.449759663543186	7.401493404125768	7.478320721730999
oocyte	detected_genes	4	13188.75	12829.5	13707.25
oocyte	detected_gene_score	4	0.5487277606599742	0.513020574495577	0.6002633933008648
oocyte	marker_score	4	0.2113492682464609	0.20516204085959883	0.2177554805479338
oocyte	potency_score	4	0.38003851445321746	0.3596807687831614	0.4060007727962086
zygote	s_rna	4	7.392979727889196	7.350099739544438	7.432653210705762
zygote	detected_genes	4	13656.5	13353.0	14172.25
zygote	detected_gene_score	4	0.5952191631050592	0.5650531756286652	0.646481463075241
zygote	marker_score	4	0.23411978516682133	0.22836183735624424	0.24083609920496243
zygote	potency_score	4	0.41466947413594024	0.39907946600539423	0.4413044774704998
2-cell	s_rna	19	7.071783589662608	6.971592234626639	7.172096595298394
2-cell	detected_genes	19	12378.157894736842	11927.561842105264	12850.605263157895
2-cell	detected_gene_score	19	0.468160013391993	0.42238607651222276	0.5184247145046793
2-cell	marker_score	19	0.5673855176791256	0.4218080322122718	0.7135251342346375
2-cell	potency_score	19	0.5177727655355593	0.46096779103442265	0.5722696021089576
4-cell	s_rna	9	7.209825156128907	7.191106878248234	7.227195509247387
4-cell	detected_genes	9	12247.555555555555	11174.955555555556	13601.344444444445
4-cell	detected_gene_score	9	0.4551789638759125	0.3439347756463351	0.5898690211929448
4-cell	marker_score	9	0.3505764218577107	0.3305071215727466	0.3686139927627059
4-cell	potency_score	9	0.4028776928668116	0.34168422602797266	0.47812414081049104
8-cell	s_rna	13	7.008318594141211	6.9520044021308145	7.07404285739588
8-cell	detected_genes	13	12158.923076923076	11329.584615384616	13273.06923076923
8-cell	detected_gene_score	13	0.4463694540227688	0.36371862408538674	0.5574937114371564
8-cell	marker_score	13	0.8244439085361481	0.7862381221152275	0.8593287424376439
8-cell	potency_score	13	0.6354066812794584	0.596334502572299	0.6919665522621674
morula	s_rna	17	6.871444681274461	6.7027274228686835	7.00845439704615
morula	detected_genes	17	11595.588235294117	10939.129411764707	12449.77205882353
morula	detected_gene_score	17	0.3903775206534258	0.3263852265883989	0.4771194244520191
morula	marker_score	17	0.8235396105762571	0.7379027268199498	0.8911911494273728
morula	potency_score	17	0.6069585656148414	0.5399224304358514	0.6696238094642616
blastocyst	s_rna	39	7.011920883742807	6.65321568500613	7.329246488590986
blastocyst	detected_genes	39	10488.641025641025	9789.265384615384	11331.443589743589
blastocyst	detected_gene_score	39	0.28035394350869947	0.20737526727984928	0.35863043129219446
blastocyst	marker_score	39	0.43590769080183805	0.364487145198485	0.5066809998318936
blastocyst	potency_score	39	0.3581308171552688	0.3229941812772295	0.396425134917763
