## Supplementary material for "An entropy-based diagnostic framework for characterizing methylation state dynamics during preimplantation development": GSE36552_potency_component_by_stage.tsv

stage	n_cells	s_rna_mean	detected_genes_mean	detected_gene_score_mean	marker_score_mean	potency_score_mean	potency_score_median
oocyte	4	7.449759663543185	13188.75	0.5487277606599742	0.2113492682464609	0.3800385144532175	0.3720823977235552
zygote	4	7.392979727889196	13656.5	0.5952191631050592	0.23411978516682136	0.41466947413594024	0.40362447893192677
2-cell	19	7.071783589662608	12378.157894736842	0.468160013391993	0.5673855176791256	0.5177727655355593	0.4835736535609902
4-cell	9	7.209825156128907	12247.555555555555	0.4551789638759125	0.3505764218577107	0.4028776928668116	0.3842262169427843
8-cell	13	7.008318594141211	12158.923076923076	0.4463694540227688	0.8244439085361481	0.6354066812794584	0.617322619988667
morula	17	6.871444681274461	11595.588235294117	0.3903775206534258	0.8235396105762571	0.6069585656148415	0.6230489815819433
blastocyst	39	7.011920883742807	10488.641025641025	0.28035394350869947	0.43590769080183805	0.3581308171552688	0.3255852615927969
