## Supplementary material for "An entropy-based diagnostic framework for characterizing methylation state dynamics during preimplantation development": GSE36552_potency_pairwise_tests.tsv

metric	comparison	stage_a	stage_b	n_a	n_b	mean_a	mean_b	median_a	median_b	u_stat	p_value	cliffs_delta_a_minus_b	p_adj_BH
s_rna	morula vs blastocyst	morula	blastocyst	17	39	6.871444681274461	7.011920883742807	6.943670886083606	6.984890171968296	287.0	0.4277956370200646	-0.13423831070889894	0.47228947040735336
s_rna	morula vs 8-cell	morula	8-cell	17	13	6.871444681274461	7.008318594141211	6.943670886083606	6.978278104731092	78.0	0.17377236004623092	-0.29411764705882354	0.26180398307475916
s_rna	morula vs 4-cell	morula	4-cell	17	9	6.871444681274461	7.209825156128907	6.943670886083606	7.224214277915999	10.0	0.00033819380962477573	-0.869281045751634	0.0014091408734365656
s_rna	8-cell vs blastocyst	8-cell	blastocyst	13	39	7.008318594141211	7.011920883742807	6.978278104731092	6.984890171968296	265.0	0.8079879393279029	0.045364891518737675	0.8079879393279029
s_rna	2-cell vs morula	2-cell	morula	19	17	7.071783589662608	6.871444681274461	7.054585379634038	6.943670886083606	216.0	0.08417290231924136	0.33746130030959753	0.15030875414150244
detected_genes	morula vs blastocyst	morula	blastocyst	17	39	11595.588235294117	10488.641025641025	11303.0	9614.0	496.0	0.0033753148921982514	0.4962292609351433	0.009798657923151979
detected_genes	morula vs 8-cell	morula	8-cell	17	13	11595.588235294117	12158.923076923076	11303.0	12074.0	84.0	0.2673993738426427	-0.2398190045248869	0.3342492173033033
detected_genes	morula vs 4-cell	morula	4-cell	17	9	11595.588235294117	12247.555555555555	11303.0	12048.0	62.0	0.4345063127747651	-0.1895424836601307	0.47228947040735336
detected_genes	8-cell vs blastocyst	8-cell	blastocyst	13	39	12158.923076923076	10488.641025641025	12074.0	9614.0	390.0	0.003919463169260792	0.5384615384615384	0.009798657923151979
detected_genes	2-cell vs morula	2-cell	morula	19	17	12378.157894736842	11595.588235294117	12482.0	11303.0	233.0	0.023472270948094023	0.44272445820433437	0.045138982592488504
detected_gene_score	morula vs blastocyst	morula	blastocyst	17	39	0.3903775206534258	0.28035394350869947	0.3612960938276513	0.1934201371633038	496.0	0.0033753148921982514	0.4962292609351433	0.009798657923151979
detected_gene_score	morula vs 8-cell	morula	8-cell	17	13	0.3903775206534258	0.4463694540227688	0.3612960938276513	0.4379286353245204	84.0	0.2673993738426427	-0.2398190045248869	0.3342492173033033
detected_gene_score	morula vs 4-cell	morula	4-cell	17	9	0.3903775206534258	0.4551789638759125	0.3612960938276513	0.4353443991650929	62.0	0.4345063127747651	-0.1895424836601307	0.47228947040735336
detected_gene_score	8-cell vs blastocyst	8-cell	blastocyst	13	39	0.4463694540227688	0.28035394350869947	0.4379286353245204	0.1934201371633038	390.0	0.003919463169260792	0.5384615384615384	0.009798657923151979
detected_gene_score	2-cell vs morula	2-cell	morula	19	17	0.468160013391993	0.3903775206534258	0.4784812642878441	0.3612960938276513	233.0	0.023472270948094023	0.44272445820433437	0.045138982592488504
marker_score	morula vs blastocyst	morula	blastocyst	17	39	0.8235396105762571	0.43590769080183805	0.8848018693362354	0.4213388159885923	588.0	4.860712996308376e-06	0.7737556561085973	4.018126671717688e-05
marker_score	morula vs 8-cell	morula	8-cell	17	13	0.8235396105762571	0.8244439085361481	0.8848018693362354	0.8450866275028237	144.0	0.16090518968884485	0.3031674208144796	0.26180398307475916
marker_score	morula vs 4-cell	morula	4-cell	17	9	0.8235396105762571	0.3505764218577107	0.8848018693362354	0.3538157775478983	149.0	9.324894089361598e-05	0.9477124183006536	0.0004662447044680799
marker_score	8-cell vs blastocyst	8-cell	blastocyst	13	39	0.8244439085361481	0.43590769080183805	0.8450866275028237	0.4213388159885923	467.0	6.429002674748301e-06	0.8422090729783037	4.018126671717688e-05
marker_score	2-cell vs morula	2-cell	morula	19	17	0.5673855176791256	0.8235396105762571	0.4618141677251962	0.8848018693362354	120.0	0.18849886781382658	-0.25696594427244585	0.26180398307475916
potency_score	morula vs blastocyst	morula	blastocyst	17	39	0.6069585656148414	0.3581308171552688	0.6230489815819433	0.3255852615927969	592.0	3.4507031386940884e-06	0.7858220211161387	4.018126671717688e-05
potency_score	morula vs 8-cell	morula	8-cell	17	13	0.6069585656148414	0.6354066812794584	0.6230489815819433	0.617322619988667	117.0	0.7855940423214983	0.058823529411764705	0.8079879393279029
potency_score	morula vs 4-cell	morula	4-cell	17	9	0.6069585656148414	0.4028776928668116	0.6230489815819433	0.3842262169427843	128.0	0.0055085467589810885	0.673202614379085	0.012519424452229748
potency_score	8-cell vs blastocyst	8-cell	blastocyst	13	39	0.6354066812794584	0.3581308171552688	0.617322619988667	0.3255852615927969	482.0	1.3739129603256002e-06	0.9013806706114399	3.434782400814e-05
potency_score	2-cell vs morula	2-cell	morula	19	17	0.5177727655355593	0.6069585656148414	0.4835736535609902	0.6230489815819433	120.0	0.18849886781382658	-0.25696594427244585	0.26180398307475916
