## Supplementary material for "An entropy-based diagnostic framework for characterizing methylation state dynamics during preimplantation development": GSE36552_RNA_entropy_potency_by_stage.tsv

stage	n_cells	s_rna_mean	s_rna_median	s_rna_sd	detected_genes_mean	marker_score_mean	potency_score_mean	potency_score_median
oocyte	4	7.449759663543185	7.468767742452814	0.04609115482554302	13188.75	0.2113492682464609	0.38003851445321757	0.3720823977235552
zygote	4	7.392979727889196	7.396186233417389	0.04776309222006379	13656.5	0.2341197851668214	0.41466947413594024	0.40362447893192677
2-cell	19	7.071783589662608	7.054585379634038	0.22627077748031862	12378.157894736842	0.5673855176791256	0.5177727655355593	0.4835736535609902
4-cell	9	7.209825156128907	7.224214277915999	0.029971911221331714	12247.555555555555	0.35057642185771076	0.40287769286681163	0.38422621694278436
8-cell	13	7.008318594141211	6.978278104731092	0.1148115835701114	12158.923076923076	0.8244439085361481	0.6354066812794584	0.617322619988667
morula	17	6.871444681274461	6.943670886083606	0.3258727175310147	11595.588235294117	0.8235396105762571	0.6069585656148415	0.6230489815819433
blastocyst	39	7.011920883742807	6.984890171968296	1.076626845486908	10488.641025641025	0.43590769080183817	0.3581308171552688	0.3255852615927969
