## Supplementary material for "An entropy-based diagnostic framework for characterizing methylation state dynamics during preimplantation development": GSE36552_RNA_entropy_potency_cell_metrics.tsv

sample_name	stage	s_rna	detected_genes	detected_gene_score	marker_score	potency_score
Average Oocyte(RPKM)	oocyte	7.460609007814583	13986	0.6279693867408807	0.212346021251255	0.42015770399606783
Oocyte #1(RPKM)	oocyte	7.381788202896162	12788	0.508895736010337	0.2027673807290468	0.3558315583696919
Oocyte #2(RPKM)	oocyte	7.476926477091045	12871	0.5171454129808171	0.20991454541244492	0.363529979196631
Oocyte #3(RPKM)	oocyte	7.479714966370953	13110	0.5409005069078621	0.22036912559309682	0.38063481625047946
Average Zygote(RPKM)	zygote	7.404329915768682	14436	0.6726965510386641	0.23516027431042516	0.45392841267454465
Zygote #1(RPKM)	zygote	7.388042551066096	13484	0.5780737501242421	0.22955882188673432	0.40381628600548825
Zygote #2(RPKM)	zygote	7.332023014136357	13325	0.5622701520723586	0.24459519164437188	0.4034326718583653
Zygote #3(RPKM)	zygote	7.447523430585651	13381	0.5678361991849716	0.2271648528257542	0.3975005260053629
2-cell embryo#1 -Cell#1(RPKM)	2-cell	6.8605784872533535	13227	0.5525295696252858	0.2443676705400137	0.39844862008264975
2-cell embryo#1 -Cell#2(RPKM)	2-cell	6.9343774251266455	13168	0.5466653414173541	0.2389160944635008	0.39279071794042747
2-cell embryo#2 -Cell#1(RPKM)	2-cell	6.880976809855218	13222	0.5520326011330882	0.2468918689511962	0.3994622350421422
2-cell embryo#2 -Cell#2(RPKM)	2-cell	6.934467365787832	13253	0.5551138057847133	0.25710329689776645	0.40610855134123985
2-cell embryo#3 -Cell#1(RPKM)	2-cell	6.684735238365182	12964	0.5263890269356922	0.25182235734867536	0.3891056921421838
2-cell embryo#3 -Cell#2(RPKM)	2-cell	6.716838481069686	12968	0.5267866017294504	0.25111704726779527	0.3889518244986228
4-cell embryo#2 -Cell#1(RPKM)	2-cell	6.977343250440404	12482	0.47848126428784415	0.4813980174958874	0.4799396408918658
4-cell embryo#2 -Cell#2(RPKM)	2-cell	7.077382672310738	11514	0.3822681641983898	0.3191217461356145	0.35069495516700216
4-cell embryo#2 -Cell#3(RPKM)	2-cell	7.028845002576033	13658	0.5953682536527184	0.46181416772519623	0.5285912106889573
4-cell embryo#2 -Cell#4(RPKM)	2-cell	7.054585379634038	11530	0.3838584633734221	0.30724794212876816	0.34555320275109513
8-cell embryo#2 -Cell#1(RPKM)	2-cell	7.381811613573043	11573	0.3881323924063214	0.9278163351898934	0.6579743637981074
8-cell embryo#2 -Cell#2(RPKM)	2-cell	7.306984201562734	12322	0.4625782725375211	0.9245473562772971	0.6935628144074091
8-cell embryo#2 -Cell#3(RPKM)	2-cell	7.308987170427347	12654	0.4955769804194414	0.9551186566590183	0.7253478185392299
8-cell embryo#2 -Cell#4(RPKM)	2-cell	7.387800071184657	11156	0.34668522015704206	0.9566357590979234	0.6516604896274827
8-cell embryo#2 -Cell#5(RPKM)	2-cell	7.242563381993441	11005	0.3316767716926747	0.9351217612980018	0.6333992664953383
8-cell embryo#2 -Cell#6(RPKM)	2-cell	7.144435584880263	10655	0.29688897723884305	0.9154635980104513	0.6061762876246471
8-cell embryo#2 -Cell#7(RPKM)	2-cell	7.186480921862527	11265	0.3575191332869496	0.9164294932755191	0.6369743132812344
8-cell embryo#2 -Cell#8(RPKM)	2-cell	7.405372895335034	11678	0.3985687307424709	0.9401650438475329	0.6693668872950018
Average 2-cell embryo(RPKM)	2-cell	6.849322250351371	14891	0.7179206838286453	0.24922662329333514	0.4835736535609902
4-cell embryo#1 -Cell#1(RPKM)	4-cell	7.232490946264614	11116	0.3427094722194613	0.3058530483100951	0.3242812602647782
4-cell embryo#1 -Cell#2(RPKM)	4-cell	7.228723210124532	10534	0.2848623397276613	0.34118506698681383	0.31302370335723756
4-cell embryo#1 -Cell#3(RPKM)	4-cell	7.243452604287967	10549	0.28635324520425404	0.3055293025206894	0.2959412738624717
4-cell embryo#1 -Cell#4(RPKM)	4-cell	7.184361197353617	10555	0.28694960739489117	0.36891824545974206	0.3279339264273166
4-cell embryo#3 -Cell#1(RPKM)	4-cell	7.178833935046288	13149	0.5447768611470033	0.36885983539594963	0.4568183482714765
4-cell embryo#3 -Cell#2(RPKM)	4-cell	7.224214277915999	12048	0.43534439916509293	0.3331080347204758	0.38422621694278436
4-cell embryo#3 -Cell#3(RPKM)	4-cell	7.234044339454467	12871	0.5171454129808171	0.3746974934927413	0.4459214532367792
4-cell embryo#3 -Cell#4(RPKM)	4-cell	7.157297463900436	12631	0.4932909253553325	0.35381577754789834	0.42355335145161543
Average 4-cell embryo(RPKM)	4-cell	7.205008430812246	16775	0.905178411688699	0.40322099228499125	0.6541997019868451
8-cell embryo#1 -Cell#1(RPKM)	8-cell	6.933327217037199	12420	0.47231885498459397	0.7135642153255384	0.5929415351550662
8-cell embryo#1 -Cell#2(RPKM)	8-cell	7.063728419060469	12720	0.5021369645164496	0.8063976480438698	0.6542673062801597
8-cell embryo#1 -Cell#3(RPKM)	8-cell	6.836956909273406	13141	0.5439817115594872	0.7079013849084004	0.6259415482339438
8-cell embryo#1 -Cell#4(RPKM)	8-cell	6.913819866433364	12696	0.4997515157539012	0.7348937242234328	0.617322619988667
8-cell embryo#3 -Cell#1(RPKM)	8-cell	6.921838342009977	12096	0.44011529669018984	0.8074678097916125	0.6237915532409012
8-cell embryo#3 -Cell#2(RPKM)	8-cell	6.941083429083859	11366	0.36755789682934104	0.8559748640343086	0.6117663804318247
8-cell embryo#3 -Cell#3(RPKM)	8-cell	7.018843021975127	10424	0.2739290328993142	0.9109593098237	0.5924441713615071
8-cell embryo#3 -Cell#4(RPKM)	8-cell	7.065070096822345	12074	0.4379286353245204	0.8496231286119851	0.6437758819682528
8-cell embryo#3 -Cell#5(RPKM)	8-cell	7.177095636706198	11894	0.420037769605407	0.869215347876389	0.644626558740898
8-cell embryo#3 -Cell#6(RPKM)	8-cell	6.978278104731092	10500	0.2814829539807176	0.8389858671012578	0.5602344105409877
8-cell embryo#3 -Cell#7(RPKM)	8-cell	6.975905231456775	10732	0.304542292018686	0.8450866275028237	0.5748144597607548
8-cell embryo#3 -Cell#8(RPKM)	8-cell	7.018294295284447	10274	0.25901997813338634	0.8741369618348456	0.566578469984116
Average 8-cell embryo(RPKM)	8-cell	7.263901153961481	17729	1.0	0.9035639218917619	0.951781960945881
Average Morulae(RPKM)	morula	7.04929044249311	17081	0.9355928834111917	0.8923763183973472	0.9139846009042695
Morulae #1 -Cell#1(RPKM)	morula	7.390338796214678	11935	0.4241129112414273	0.7631263117036418	0.5936196114725345
Morulae #1 -Cell#2(RPKM)	morula	6.963312130782786	11219	0.3529470231587317	0.8315211161500551	0.5922340696543934
Morulae #1 -Cell#3(RPKM)	morula	6.043055337031272	10646	0.2959944339528874	0.41865530698422765	0.35732487046855754
Morulae #1 -Cell#4(RPKM)	morula	7.171558714068406	13173	0.5471623099095517	0.7884628666185178	0.6678125882640348
Morulae #1 -Cell#5(RPKM)	morula	6.943670886083606	11780	0.40870688798330185	0.8332109988487382	0.62095894341602
Morulae #1 -Cell#6(RPKM)	morula	7.1337492178177655	10669	0.29828048901699633	0.8445082433484823	0.5713943661827393
Morulae #1 -Cell#7(RPKM)	morula	6.9260592777263685	11303	0.3612960938276513	0.8848018693362354	0.6230489815819433
Morulae #1 -Cell#8(RPKM)	morula	6.227148805502779	9260	0.15823476791571414	0.36268181356252455	0.26045829073911936
Morulae #2 -Cell#1(RPKM)	morula	6.972624936403684	11627	0.39349965212205545	0.8853034100658809	0.6394015310939681
Morulae #2 -Cell#2(RPKM)	morula	6.97393190142404	11583	0.3891263293907166	0.913973283375144	0.6515498063829304
Morulae #2 -Cell#3(RPKM)	morula	6.873222120379129	11003	0.33147798429579567	0.9226808246394308	0.6270794044676132
Morulae #2 -Cell#4(RPKM)	morula	6.7435927845178	10439	0.27541993837590695	0.919734617791859	0.5975772780838831
Morulae #2 -Cell#5(RPKM)	morula	7.062187762964723	10315	0.26309511976940664	0.8754587034243877	0.5692769115968972
Morulae #2 -Cell#6(RPKM)	morula	6.689467496965568	11706	0.40135175429877745	0.9209592742184899	0.6611555142586336
Morulae #2 -Cell#7(RPKM)	morula	6.752968712865	12473	0.4775867210018885	1.0	0.7387933605009442
Morulae #2 -Cell#8(RPKM)	morula	6.898380258425139	10913	0.32253255143623893	0.9427184213314077	0.6326254863838233
Average epiblast(RPKM)	blastocyst	6.85625943988557	12760	0.5061127124540304	0.8338753698089162	0.6699940411314733
FC(epiblast/Primitive endoderm)	blastocyst	5.673239763835312	13812	0.6106748832124044	0.19983081022480362	0.405252846718604
FC(epiblast/Trophectoderm)	blastocyst	5.449125225592369	14792	0.7080807076831329	0.45797101032513915	0.5830258590041361
FC(epiblast/hESC passage#0)	blastocyst	2.9352343688905425	15492	0.7776562965907962	0.4311594623372115	0.6044078794640038
FC[Trophectoderm/(epiblast+Primitive endoderm)]	blastocyst	6.5941939223534884	15211	0.7497266673292913	0.09740475913630345	0.42356571323279735
Late blastocyst #1 -Cell#1(RPKM)	blastocyst	7.082811041770903	8838	0.11629062717423716	0.398519681214257	0.2574051541942471
Late blastocyst #1 -Cell#10(RPKM)	blastocyst	7.203258094622175	9155	0.14779842957956466	0.4206223597090851	0.2842103946443249
Late blastocyst #1 -Cell#11(RPKM)	blastocyst	7.246720897116271	10635	0.2949011032700527	0.42133881598859235	0.3581199596293225
Late blastocyst #1 -Cell#12(RPKM)	blastocyst	6.608941637720473	9587	0.19073650730543684	0.5037793671120991	0.34725793720876796
Late blastocyst #1 -Cell#2(RPKM)	blastocyst	7.125088090093654	9922	0.22403339628267568	0.48972325985371123	0.3568783280681935
Late blastocyst #1 -Cell#3(RPKM)	blastocyst	6.74907797641186	9805	0.21240433356525196	0.558422515645361	0.3854134246053065
Late blastocyst #1 -Cell#4(RPKM)	blastocyst	6.984890171968296	9394	0.17155352350660968	0.41813981100054776	0.2948466672535787
Late blastocyst #1 -Cell#5(RPKM)	blastocyst	7.096498086567559	9336	0.16578868899711757	0.43318118504557296	0.29948493702134527
Late blastocyst #1 -Cell#6(RPKM)	blastocyst	7.090088098193049	9739	0.2058443494682437	0.43336155252940667	0.3196029509988252
Late blastocyst #1 -Cell#7(RPKM)	blastocyst	7.2490674974741935	9272	0.15942749229698838	0.4926311855468895	0.32602933892193897
Late blastocyst #1 -Cell#8(RPKM)	blastocyst	6.792988027883443	10067	0.23844548255640594	0.41272504062918786	0.3255852615927969
Late blastocyst #1 -Cell#9(RPKM)	blastocyst	7.2616448451908635	9614	0.19342013716330383	0.44473524484862487	0.31907769100596434
Late blastocyst #2 -Cell#1(RPKM)	blastocyst	6.50938455563621	10810	0.3122950004969685	0.7434458459712282	0.5278704232340984
Late blastocyst #2 -Cell#10(RPKM)	blastocyst	7.153237302589325	9264	0.1586323427094722	0.41415662428140965	0.28639448349544094
Late blastocyst #2 -Cell#2(RPKM)	blastocyst	7.119856552758515	10645	0.29589504025444785	0.9172916309895099	0.6065933356219789
Late blastocyst #2 -Cell#3(RPKM)	blastocyst	6.833288810096542	9816	0.21349766424808667	0.8915162790477507	0.5525069716479186
Late blastocyst #2 -Cell#4(RPKM)	blastocyst	7.24001318339363	9717	0.20365768810257429	0.4774882579478491	0.3405729730252117
Late blastocyst #2 -Cell#5(RPKM)	blastocyst	7.084632106532114	8220	0.05486532153861445	0.3333956885584193	0.19413050504851687
Late blastocyst #2 -Cell#6(RPKM)	blastocyst	7.246717172420514	9138	0.14610873670609284	0.43965188056697346	0.29288030863653314
Late blastocyst #2 -Cell#7(RPKM)	blastocyst	7.203901253000643	8976	0.13000695755889077	0.4047184187400087	0.26736268814944975
Late blastocyst #2 -Cell#8(RPKM)	blastocyst	6.894418907642109	9690	0.2009740582447073	0.41370619240855205	0.3073401253266297
Late blastocyst #2 -Cell#9(RPKM)	blastocyst	6.952917554993939	8914	0.12384454825564059	0.39415341130337306	0.2589989797795068
Late blastocyst #3 -Cell#1(RPKM)	blastocyst	6.271609047201327	7723	0.005466653414173541	0.5620389727332443	0.2837528130737089
Late blastocyst #3 -Cell#2(RPKM)	blastocyst	6.804591627810189	8726	0.10515853294901104	0.46663819045012656	0.2858983616995688
Late blastocyst #3 -Cell#3(RPKM)	blastocyst	7.086817169704701	8821	0.11460093430076533	0.33848403567200225	0.2265424849863838
Late blastocyst #3 -Cell#4(RPKM)	blastocyst	6.6338544839504525	8178	0.05069078620415466	0.783296919698023	0.4169938529510888
Late blastocyst #3 -Cell#5(RPKM)	blastocyst	6.929536040345324	8777	0.1102276115694265	0.8216549396733229	0.4659412756213747
Late blastocyst #3 -Cell#6(RPKM)	blastocyst	6.625168129375902	7668	0.0	0.3571926928070667	0.17859634640353336
Late blastocyst #3 -Cell#7(RPKM)	blastocyst	6.9031131803209895	8512	0.08388828148295398	0.3453948695983694	0.21464157554066168
Late blastocyst #3 -Cell#8(RPKM)	blastocyst	6.7566635975066704	8497	0.0823973760063612	0.4162774421075742	0.24933740905696772
P-value(epiblast/Primitive endoderm)	blastocyst	9.285701761061105	13899	0.6193221349766425	0.02415296445312992	0.3217375497148862
P-value(epiblast/Trophectoderm)	blastocyst	9.277227100364357	14638	0.6927740781234469	0.0034177182980319404	0.34809589821073944
P-value(epiblast/hESC passage#0)	blastocyst	9.336472944864418	15935	0.821687704999503	0.004905535010011667	0.41329662000475736
P-value[Trophectoderm/(epiblast+Primitive endoderm)]	blastocyst	9.316664798830473	15062	0.734917006261803	0.0	0.3674585031309015
