## Supplementary material for "An entropy-based diagnostic framework for characterizing methylation state dynamics during preimplantation development": GSE36552_RNA_entropy_potency_run_info.tsv

source	geo	xlsx_sheet	n_genes	n_expression_columns	n_cells_with_stage	markers_found
Yan et al. 2013 Nature Structural & Molecular Biology Supplementary Table 1	GSE36552	Table S1	20214	145	105	POU5F1,NANOG,SOX2,KLF4,DPPA3,ZSCAN4,KLF17,TFAP2C,GDF3
