## Supplementary material for "An entropy-based diagnostic framework for characterizing methylation state dynamics during preimplantation development": GSE36552_rna_sample_metadata.tsv

sample_name	stage
Oocyte #1(RPKM)	oocyte
Oocyte #2(RPKM)	oocyte
Oocyte #3(RPKM)	oocyte
Zygote #1(RPKM)	zygote
Zygote #2(RPKM)	zygote
Zygote #3(RPKM)	zygote
2-cell embryo#1 -Cell#1(RPKM)	2-cell
2-cell embryo#1 -Cell#2(RPKM)	2-cell
2-cell embryo#2 -Cell#1(RPKM)	2-cell
2-cell embryo#2 -Cell#2(RPKM)	2-cell
2-cell embryo#3 -Cell#1(RPKM)	2-cell
2-cell embryo#3 -Cell#2(RPKM)	2-cell
4-cell embryo#1 -Cell#1(RPKM)	4-cell
4-cell embryo#1 -Cell#2(RPKM)	4-cell
4-cell embryo#1 -Cell#3(RPKM)	4-cell
4-cell embryo#1 -Cell#4(RPKM)	4-cell
4-cell embryo#2 -Cell#1(RPKM)	2-cell
4-cell embryo#2 -Cell#2(RPKM)	2-cell
4-cell embryo#2 -Cell#3(RPKM)	2-cell
4-cell embryo#2 -Cell#4(RPKM)	2-cell
4-cell embryo#3 -Cell#1(RPKM)	4-cell
4-cell embryo#3 -Cell#2(RPKM)	4-cell
4-cell embryo#3 -Cell#3(RPKM)	4-cell
4-cell embryo#3 -Cell#4(RPKM)	4-cell
8-cell embryo#1 -Cell#1(RPKM)	8-cell
8-cell embryo#1 -Cell#2(RPKM)	8-cell
8-cell embryo#1 -Cell#3(RPKM)	8-cell
8-cell embryo#1 -Cell#4(RPKM)	8-cell
8-cell embryo#2 -Cell#1(RPKM)	2-cell
8-cell embryo#2 -Cell#2(RPKM)	2-cell
8-cell embryo#2 -Cell#3(RPKM)	2-cell
8-cell embryo#2 -Cell#4(RPKM)	2-cell
8-cell embryo#2 -Cell#5(RPKM)	2-cell
8-cell embryo#2 -Cell#6(RPKM)	2-cell
8-cell embryo#2 -Cell#7(RPKM)	2-cell
8-cell embryo#2 -Cell#8(RPKM)	2-cell
8-cell embryo#3 -Cell#1(RPKM)	8-cell
8-cell embryo#3 -Cell#2(RPKM)	8-cell
8-cell embryo#3 -Cell#3(RPKM)	8-cell
8-cell embryo#3 -Cell#4(RPKM)	8-cell
8-cell embryo#3 -Cell#5(RPKM)	8-cell
8-cell embryo#3 -Cell#6(RPKM)	8-cell
8-cell embryo#3 -Cell#7(RPKM)	8-cell
8-cell embryo#3 -Cell#8(RPKM)	8-cell
Morulae #1 -Cell#1(RPKM)	morula
Morulae #1 -Cell#2(RPKM)	morula
Morulae #1 -Cell#3(RPKM)	morula
Morulae #1 -Cell#4(RPKM)	morula
Morulae #1 -Cell#5(RPKM)	morula
Morulae #1 -Cell#6(RPKM)	morula
Morulae #1 -Cell#7(RPKM)	morula
Morulae #1 -Cell#8(RPKM)	morula
Morulae #2 -Cell#1(RPKM)	morula
Morulae #2 -Cell#2(RPKM)	morula
Morulae #2 -Cell#3(RPKM)	morula
Morulae #2 -Cell#4(RPKM)	morula
Morulae #2 -Cell#5(RPKM)	morula
Morulae #2 -Cell#6(RPKM)	morula
Morulae #2 -Cell#7(RPKM)	morula
Morulae #2 -Cell#8(RPKM)	morula
Late blastocyst #1 -Cell#1(RPKM)	blastocyst
Late blastocyst #1 -Cell#2(RPKM)	blastocyst
Late blastocyst #1 -Cell#3(RPKM)	blastocyst
Late blastocyst #1 -Cell#4(RPKM)	blastocyst
Late blastocyst #1 -Cell#5(RPKM)	blastocyst
Late blastocyst #1 -Cell#6(RPKM)	blastocyst
Late blastocyst #1 -Cell#7(RPKM)	blastocyst
Late blastocyst #1 -Cell#8(RPKM)	blastocyst
Late blastocyst #1 -Cell#9(RPKM)	blastocyst
Late blastocyst #1 -Cell#10(RPKM)	blastocyst
Late blastocyst #1 -Cell#11(RPKM)	blastocyst
Late blastocyst #1 -Cell#12(RPKM)	blastocyst
Late blastocyst #2 -Cell#1(RPKM)	blastocyst
Late blastocyst #2 -Cell#2(RPKM)	blastocyst
Late blastocyst #2 -Cell#3(RPKM)	blastocyst
Late blastocyst #2 -Cell#4(RPKM)	blastocyst
Late blastocyst #2 -Cell#5(RPKM)	blastocyst
Late blastocyst #2 -Cell#6(RPKM)	blastocyst
Late blastocyst #2 -Cell#7(RPKM)	blastocyst
Late blastocyst #2 -Cell#8(RPKM)	blastocyst
Late blastocyst #2 -Cell#9(RPKM)	blastocyst
Late blastocyst #2 -Cell#10(RPKM)	blastocyst
Late blastocyst #3 -Cell#1(RPKM)	blastocyst
Late blastocyst #3 -Cell#2(RPKM)	blastocyst
Late blastocyst #3 -Cell#3(RPKM)	blastocyst
Late blastocyst #3 -Cell#4(RPKM)	blastocyst
Late blastocyst #3 -Cell#5(RPKM)	blastocyst
Late blastocyst #3 -Cell#6(RPKM)	blastocyst
Late blastocyst #3 -Cell#7(RPKM)	blastocyst
Late blastocyst #3 -Cell#8(RPKM)	blastocyst
hESC passage#0 -Cell#1(RPKM)
hESC passage#0 -Cell#2(RPKM)
hESC passage#0 -Cell#3(RPKM)
hESC passage#0 -Cell#4(RPKM)
hESC passage#0 -Cell#5(RPKM)
hESC passage#0 -Cell#6(RPKM)
hESC passage#0 -Cell#7(RPKM)
hESC passage#0 -Cell#8(RPKM)
hESC passage#10 -Cell#1(RPKM)
hESC passage#10 -Cell#2(RPKM)
hESC passage#10 -Cell#3(RPKM)
hESC passage#10 -Cell#4(RPKM)
hESC passage#10 -Cell#5(RPKM)
hESC passage#10 -Cell#6(RPKM)
hESC passage#10 -Cell#7(RPKM)
hESC passage#10 -Cell#8(RPKM)
hESC passage#10 -Cell#9(RPKM)
hESC passage#10 -Cell#10(RPKM)
hESC passage#10 -Cell#11(RPKM)
hESC passage#10 -Cell#12(RPKM)
hESC passage#10 -Cell#13(RPKM)
hESC passage#10 -Cell#14(RPKM)
hESC passage#10 -Cell#15(RPKM)
hESC passage#10 -Cell#16(RPKM)
hESC passage#10 -Cell#17(RPKM)
hESC passage#10 -Cell#18(RPKM)
hESC passage#10 -Cell#19(RPKM)
hESC passage#10 -Cell#20(RPKM)
hESC passage#10 -Cell#21(RPKM)
hESC passage#10 -Cell#22(RPKM)
hESC passage#10 -Cell#23(RPKM)
hESC passage#10 -Cell#24(RPKM)
hESC passage#10 -Cell#25(RPKM)
hESC passage#10 -Cell#26(RPKM)
Average Oocyte(RPKM)	oocyte
Average Zygote(RPKM)	zygote
Average 2-cell embryo(RPKM)	2-cell
Average 4-cell embryo(RPKM)	4-cell
Average 8-cell embryo(RPKM)	8-cell
Average Morulae(RPKM)	morula
Average Trophectoderm(RPKM)
Average Primitive endoderm(RPKM)
Average epiblast(RPKM)	blastocyst
Average hESC passage#0(RPKM)
Average hESC passage#10(RPKM)
FC[Trophectoderm/(epiblast+Primitive endoderm)]	blastocyst
P-value[Trophectoderm/(epiblast+Primitive endoderm)]	blastocyst
FC(epiblast/Trophectoderm)	blastocyst
P-value(epiblast/Trophectoderm)	blastocyst
FC(epiblast/Primitive endoderm)	blastocyst
P-value(epiblast/Primitive endoderm)	blastocyst
FC(epiblast/hESC passage#0)	blastocyst
P-value(epiblast/hESC passage#0)	blastocyst
FC(hESC passage#0/hESC passage#10)
P-value(hESC passage#0/hESC passage#10)
