## Supplementary material for "An entropy-based diagnostic framework for characterizing methylation state dynamics during preimplantation development": GSE44183_external_marker_log1p_by_cell.tsv

sample_name	stage	POU5F1	SOX2	KLF4	DPPA3	ZSCAN4	KLF17	TFAP2C	GDF3
oocyte #1	oocyte	1.0260415958332743	0.0295588022415444	0.0295588022415444	9.121007393062195	0.883767540168595	0.0295588022415444	0.0295588022415444	0.0295588022415444
oocyte #3	oocyte	0.10436001532424277	0.0	1.9837562915454279	8.328045187359987	0.0	0.0	0.1310282624064041	0.0
oocyte #4	oocyte	0.9783261227936076	0.0	1.8779371654691073	8.779838954720752	0.0	0.0	0.0	0.0
pronuclear #2	pronuclear	0.15700374880966475	0.0	0.1310282624064041	7.986457334564772	1.0296194171811583	0.0	0.3293037471426004	0.0
pronuclear #3	pronuclear	0.22314355131420976	0.009950330853168083	0.6780335427498971	7.881061303343757	1.7884205679625405	0.0	0.019802627296179712	0.0
pronuclear #4	pronuclear	0.5538851132264376	0.0	0.009950330853168083	7.767869232701402	0.0295588022415444	0.0	0.1988508587451652	0.0
zygote #1	zygote	0.1906203596086497	0.0	0.0295588022415444	8.11083268255644	0.019802627296179712	0.009950330853168083	0.06765864847381481	0.0
zygote #2	zygote	0.0	0.0	0.6097655716208943	7.428956885572898	0.0	0.0	0.0	0.0
2 cell #1	2-cell	0.18232155679395465	0.0	0.35065687161316933	7.853453345316492	0.039220713153281295	0.039220713153281295	0.29266961396282004	0.0
2 cell #5	2-cell	0.29266961396282004	0.0	1.3962446919730587	7.3885133711257325	2.362739015813793	0.33647223662121295	0.9745596399981308	0.0
2 cell #6	2-cell	0.0	0.2776317365982795	1.332366019094335	6.942156705699469	0.5933268452777344	0.33647223662121295	0.35065687161316933	0.0
4 cell #1	4-cell	0.3435897043900769	0.0	0.23901690047049992	7.153231587446152	2.711377991194885	1.6174060820832772	1.1662709371419244	0.0
4 cell #2	4-cell	1.0885619528146082	0.0	0.33647223662121295	7.406273476126074	2.703372611551099	0.6678293725756554	0.4762341789963716	0.0
4 cell #3	4-cell	0.09531017980432487	0.09531017980432487	1.6639260977181702	7.3885133711257325	6.649075219489306	2.017566137961748	1.7950872593207297	0.09531017980432487
4 cell #4	4-cell	0.0	0.0	2.157559320943788	7.05679578120743	0.9321640810304452	0.49469624183610705	0.0	0.0
8 cell #1b	8-cell	1.423108334242607	2.0360119837525	1.6601310267496185	5.325348705599067	6.540134937847323	5.365274834672918	4.65386510752685	1.3737155789130306
8 cell #2b	8-cell	0.0	1.7011051009599243	2.8763855159214247	6.005219512340318	7.470793774195062	6.0448394234996865	5.0701612734102826	2.714694743820879
8 cell #3a	8-cell	0.5596157879354227	3.414442608412176	4.279717015849312	6.985317990929928	6.861721811630096	5.538121358755354	3.995812531157829	3.8004208288468435
8 cell #3b	8-cell	0.0	0.3293037471426004	2.664446563620078	5.6550123102867715	6.743269711035709	5.943507785562089	4.657193214055243	1.1939224684724346
8 cell #3c	8-cell	1.665818245870208	1.5282278570085572	4.7066431549187255	5.431186039622461	6.418446498678396	5.296014717485361	4.3556826593342794	3.0506938316279655
8 cell #4b	8-cell	0.43178241642553783	0.412109650826833	2.0955609235597192	5.427941134341542	6.60801412048168	5.911717629017726	3.7232808808312687	0.0
8 cell #5b	8-cell	0.0	2.6026896854443837	2.3456445824544927	5.322766046950346	6.122975149310193	5.992264227278547	3.9828541861887374	3.145444546782318
8 cell #5c	8-cell	2.2082744135228043	1.2669476034873244	4.707997495787562	5.318610069815799	7.079133845733106	5.563216876102574	2.468946630209271	3.585738695194423
8 cell #6a	8-cell	0.11332868530700317	3.246880021277798	3.6752875005944694	7.344731973962852	6.998153414425441	6.201543122092755	4.942070902227372	1.235471471385307
8 cell #7a	8-cell	0.5822156198526637	3.3336320621663895	3.8815637979434374	6.998153414425441	7.216841636567589	6.013935180735349	4.603969465411573	0.25464221837358075
8 cell *	8-cell	0.0295588022415444	0.5877866649021191	3.9948924832504407	5.633181167472654	5.874902640569862	5.396487090320281	5.570327269605522	2.012232791986386
morula #1	morula	2.604909442182697	2.681021528714291	4.354269957628839	6.506396727416765	0.27002713721306015	2.785011242238338	2.3832429960115	1.884034745337226
morula #4	morula	0.29266961396282004	3.2786530289040616	5.804019889615256	6.328918444599602	2.9851767596144745	1.3297240096314962	3.906004933102583	1.7457155307266483
morula #5	morula	1.1085626195212777	3.6203329115788265	5.881538067729378	6.602574323576253	0.3852624007906449	1.0647107369924282	4.152456225279317	1.091923300517313
