## Supplementary material for "An entropy-based diagnostic framework for characterizing methylation state dynamics during preimplantation development": GSE44183_external_potency_cell_metrics.tsv

sample_name	stage	s_rna	detected_genes	detected_gene_score	marker_score	potency_score
oocyte #1	oocyte	6.892452119718294	14766	1.0	0.1146093151599885	0.5573046575799943
oocyte #3	oocyte	6.9068674492249125	10854	0.2557077625570776	0.09156177280321336	0.1736347676801455
oocyte #4	oocyte	6.902485052541463	9510	0.0	0.13130825771840085	0.06565412885920043
pronuclear #2	pronuclear	6.907687789927353	12094	0.4916286149162861	0.0582079137920705	0.2749182643541783
pronuclear #3	pronuclear	6.907695974194215	12134	0.4992389649923896	0.09350443952778358	0.2963717022600866
pronuclear #4	pronuclear	6.907695674664212	12134	0.4992389649923896	0.019031368246723544	0.2591351666195566
zygote #1	zygote	6.907696377501427	12134	0.4992389649923896	0.014224508275125681	0.25673173663375765
zygote #2	zygote	6.907485700570481	11490	0.3767123287671233	0.0	0.18835616438356165
2 cell #1	2-cell	6.90740597209542	11363	0.3525494672754947	0.02623772142064881	0.18939359434807174
2 cell #5	2-cell	6.905506670265282	10229	0.13679604261796044	0.1720104811535736	0.15440326188576703
2 cell #6	2-cell	6.9055273783521995	10236	0.13812785388127855	0.06547885302504057	0.10180335345315955
4 cell #1	4-cell	6.9070381859191325	10981	0.2798706240487062	0.18951985471912927	0.23469523938391773
4 cell #2	4-cell	6.9045376066452455	9945	0.08276255707762557	0.16936580465409887	0.1260641808658622
4 cell #3	4-cell	6.872355023636704	14766	1.0	0.4293029663061024	0.7146514831530512
4 cell #4	4-cell	6.904591481757752	9959	0.0854261796042618	0.09499381151783018	0.09020999556104599
8 cell #1b	8-cell	6.893681736506567	14766	1.0	0.7423907084919525	0.8711953542459763
8 cell #2b	8-cell	6.9063071921883346	10543	0.1965372907153729	0.8703492271237318	0.5334432589195524
8 cell #3a	8-cell	6.907003417347157	10954	0.2747336377473364	1.0	0.6373668188736682
8 cell #3b	8-cell	6.904621739456004	9967	0.0869482496194825	0.6989203019672295	0.39293427579335605
8 cell #3c	8-cell	6.902867601406191	9580	0.013318112633181126	0.8911370924442473	0.45222760253871425
8 cell #4b	8-cell	6.902872984768889	9581	0.013508371385083713	0.6048844220628335	0.30919639672395866
8 cell #5b	8-cell	6.905226404895832	10139	0.11967275494672755	0.7838941886817755	0.45178347181425155
8 cell #5c	8-cell	6.89550358268767	14766	1.0	0.8818713883812489	0.9409356941906244
8 cell #6a	8-cell	6.907439902964602	11412	0.3618721461187215	0.9387620295042312	0.6503170878114763
8 cell #7a	8-cell	6.9069863314996685	10940	0.2720700152207002	0.906914334778445	0.5894921749995725
8 cell *	8-cell	6.90767492876132	12037	0.4807838660578387	0.7687364017307813	0.62476013389431
morula #1	morula	6.907695712357741	12134	0.4992389649923896	0.5632186922368002	0.531228828614595
morula #4	morula	6.907495718410706	11506	0.3797564687975647	0.6435929245279481	0.5116746966627564
morula #5	morula	6.907508960428757	11528	0.3839421613394216	0.5792224755602271	0.48158231844982435
