## Supplementary material for "An entropy-based diagnostic framework for characterizing methylation state dynamics during preimplantation development": GSE44183_external_potency_pairwise_tests.tsv

metric	comparison	stage_a	stage_b	n_a	n_b	mean_a	mean_b	u_stat	p_value	cliffs_delta_a_minus_b	p_adj_BH
s_rna	morula vs 8-cell	morula	8-cell	3	11	6.907566797065734	6.903653256589295	31.0	0.02396767982258928	0.8787878787878788	0.07430192015344012
s_rna	morula vs 4-cell	morula	4-cell	3	4	6.907566797065734	6.897130574489709	12.0	0.0338948535246893	1.0	0.07430192015344012
s_rna	morula vs 2-cell	morula	2-cell	3	3	6.907566797065734	6.906146673570967	9.0	0.04953461343562674	1.0	0.07430192015344012
s_rna	8-cell vs 4-cell	8-cell	4-cell	11	4	6.903653256589295	6.897130574489709	27.0	0.5138908912577136	0.22727272727272727	0.5138908912577136
marker_score	morula vs 8-cell	morula	8-cell	3	11	0.5953446974416584	0.8261690995605888	1.0	0.01580677460730226	-0.9393939393939394	0.07430192015344012
marker_score	morula vs 4-cell	morula	4-cell	3	4	0.5953446974416584	0.22079560929929015	12.0	0.0338948535246893	1.0	0.07430192015344012
marker_score	morula vs 2-cell	morula	2-cell	3	3	0.5953446974416584	0.08790901853308765	9.0	0.04953461343562674	1.0	0.07430192015344012
marker_score	8-cell vs 4-cell	8-cell	4-cell	11	4	0.8261690995605888	0.22079560929929015	44.0	0.004075200091520409	1.0	0.0489024010982449
potency_score	morula vs 8-cell	morula	8-cell	3	11	0.5081619479090586	0.5866956608914055	12.0	0.48352205986804897	-0.2727272727272727	0.5138908912577136
potency_score	morula vs 4-cell	morula	4-cell	3	4	0.5081619479090586	0.29140522474096925	9.0	0.28884436634648497	0.5	0.34661323961578194
potency_score	morula vs 2-cell	morula	2-cell	3	3	0.5081619479090586	0.14853340322899944	9.0	0.04953461343562674	1.0	0.07430192015344012
potency_score	8-cell vs 4-cell	8-cell	4-cell	11	4	0.5866956608914055	0.29140522474096925	35.0	0.08964805544015825	0.5909090909090909	0.11953074058687767
