## Supplementary material for "An entropy-based diagnostic framework for characterizing methylation state dynamics during preimplantation development": GSE44183_external_potency_validation.tsv

stage	n_cells	s_rna_mean	detected_genes_mean	marker_score_mean	potency_score_mean	potency_score_median	potency_rank
oocyte	3	6.90060154049489	11710.0	0.1124931152272009	0.2655311847064467	0.1736347676801455	5
pronuclear	3	6.907693146261927	12120.666666666666	0.05691457385552587	0.27680837774460715	0.2749182643541783	4
zygote	2	6.907591039035954	11812.0	0.007112254137562841	0.22254395050865966	0.22254395050865966	6
2-cell	3	6.906146673570967	10609.333333333334	0.08790901853308765	0.14853340322899944	0.15440326188576703	7
4-cell	4	6.897130574489708	11412.75	0.22079560929929018	0.29140522474096925	0.18037971012488996	3
8-cell	11	6.903653256589294	11335.0	0.8261690995605888	0.5866956608914055	0.5894921749995725	1
morula	3	6.907566797065734	11722.666666666666	0.5953446974416585	0.5081619479090586	0.5116746966627564	2
