## Supplementary material for "An entropy-based diagnostic framework for characterizing methylation state dynamics during preimplantation development": GSE49828_age_DMR_region_values.tsv

stage	cluster_name	age_weight_5yr	met_reads	total_reads	beta	n_cpg_observed	filename
MII oocyte	cluster_3123	0.029691182	10.0	10.0	1.0	2	GSE49828_RRBS_MII_Oocyte1_methylation_calling.bed.txt.gz
MII oocyte	cluster_3519	0.033654647	86.0	101.0	0.8514851485148515	15	GSE49828_RRBS_MII_Oocyte1_methylation_calling.bed.txt.gz
MII oocyte	cluster_3133	-0.018315712	33.0	53.0	0.6226415094339622	3	GSE49828_RRBS_MII_Oocyte1_methylation_calling.bed.txt.gz
MII oocyte	cluster_3762	-0.027459185	39.0	107.0	0.3644859813084112	3	GSE49828_RRBS_MII_Oocyte1_methylation_calling.bed.txt.gz
MII oocyte	cluster_6262	-0.037492605	10.0	10.0	1.0	1	GSE49828_RRBS_MII_Oocyte1_methylation_calling.bed.txt.gz
MII oocyte	cluster_643	0.045617076	0.0	11.0	0.0	10	GSE49828_RRBS_MII_Oocyte1_methylation_calling.bed.txt.gz
MII oocyte	cluster_5760	-0.024623956	8.0	22.0	0.36363636363636365	2	GSE49828_RRBS_MII_Oocyte1_methylation_calling.bed.txt.gz
MII oocyte	cluster_6400	0.057841086	36.0	198.0	0.18181818181818182	9	GSE49828_RRBS_MII_Oocyte1_methylation_calling.bed.txt.gz
MII oocyte	cluster_5307	-0.024274621	4.0	68.0	0.058823529411764705	4	GSE49828_RRBS_MII_Oocyte1_methylation_calling.bed.txt.gz
MII oocyte	cluster_6871	-0.011480476	1.0	1.0	1.0	1	GSE49828_RRBS_MII_Oocyte1_methylation_calling.bed.txt.gz
MII oocyte	cluster_1257	-0.042734524	0.0	6.0	0.0	3	GSE49828_RRBS_MII_Oocyte1_methylation_calling.bed.txt.gz
MII oocyte	cluster_6518	0.059909335	31.0	214.0	0.14485981308411214	7	GSE49828_RRBS_MII_Oocyte1_methylation_calling.bed.txt.gz
MII oocyte	cluster_5064	-0.024982701	1.0	1.0	1.0	1	GSE49828_RRBS_MII_Oocyte1_methylation_calling.bed.txt.gz
MII oocyte	cluster_2324	-0.070097421	141.0	189.0	0.746031746031746	6	GSE49828_RRBS_MII_Oocyte1_methylation_calling.bed.txt.gz
MII oocyte	cluster_3303	-0.028370305	20.0	84.0	0.23809523809523808	5	GSE49828_RRBS_MII_Oocyte1_methylation_calling.bed.txt.gz
MII oocyte	cluster_7095	-0.064702969	0.0	330.0	0.0	3	GSE49828_RRBS_MII_Oocyte1_methylation_calling.bed.txt.gz
MII oocyte	cluster_2355	-0.01669596	9.0	11.0	0.8181818181818182	2	GSE49828_RRBS_MII_Oocyte1_methylation_calling.bed.txt.gz
MII oocyte	cluster_23	-0.023801903	93.0	157.0	0.5923566878980892	11	GSE49828_RRBS_MII_Oocyte1_methylation_calling.bed.txt.gz
MII oocyte	cluster_6410	-0.021018304	0.0	20.0	0.0	2	GSE49828_RRBS_MII_Oocyte1_methylation_calling.bed.txt.gz
MII oocyte	cluster_6655	0.116026458	113.0	115.0	0.9826086956521739	10	GSE49828_RRBS_MII_Oocyte1_methylation_calling.bed.txt.gz
MII oocyte	cluster_5002	0.073881417	781.0	844.0	0.9253554502369669	21	GSE49828_RRBS_MII_Oocyte1_methylation_calling.bed.txt.gz
MII oocyte	cluster_2832	-0.020554218	7.0	140.0	0.05	13	GSE49828_RRBS_MII_Oocyte1_methylation_calling.bed.txt.gz
MII oocyte	cluster_6114	0.03469714	17.0	17.0	1.0	1	GSE49828_RRBS_MII_Oocyte1_methylation_calling.bed.txt.gz
MII oocyte	cluster_6275	-0.032421038	1.0	1.0	1.0	1	GSE49828_RRBS_MII_Oocyte1_methylation_calling.bed.txt.gz
MII oocyte	cluster_950	0.033547863	176.0	204.0	0.8627450980392157	15	GSE49828_RRBS_MII_Oocyte1_methylation_calling.bed.txt.gz
MII oocyte	cluster_4889	-0.019214397	2.0	2.0	1.0	1	GSE49828_RRBS_MII_Oocyte1_methylation_calling.bed.txt.gz
MII oocyte	cluster_3123	0.029691182	24.0	24.0	1.0	3	GSE49828_RRBS_MII_Oocyte2_methylation_calling.bed.txt.gz
MII oocyte	cluster_3519	0.033654647	190.0	190.0	1.0	10	GSE49828_RRBS_MII_Oocyte2_methylation_calling.bed.txt.gz
MII oocyte	cluster_3133	-0.018315712	27.0	44.0	0.6136363636363636	3	GSE49828_RRBS_MII_Oocyte2_methylation_calling.bed.txt.gz
MII oocyte	cluster_3762	-0.027459185	42.0	42.0	1.0	2	GSE49828_RRBS_MII_Oocyte2_methylation_calling.bed.txt.gz
MII oocyte	cluster_6262	-0.037492605	25.0	25.0	1.0	1	GSE49828_RRBS_MII_Oocyte2_methylation_calling.bed.txt.gz
MII oocyte	cluster_643	0.045617076	2.0	11.0	0.18181818181818182	10	GSE49828_RRBS_MII_Oocyte2_methylation_calling.bed.txt.gz
MII oocyte	cluster_5760	-0.024623956	2.0	16.0	0.125	2	GSE49828_RRBS_MII_Oocyte2_methylation_calling.bed.txt.gz
MII oocyte	cluster_6400	0.057841086	11.0	111.0	0.0990990990990991	8	GSE49828_RRBS_MII_Oocyte2_methylation_calling.bed.txt.gz
MII oocyte	cluster_5307	-0.024274621	24.0	92.0	0.2608695652173913	7	GSE49828_RRBS_MII_Oocyte2_methylation_calling.bed.txt.gz
MII oocyte	cluster_1257	-0.042734524	0.0	3.0	0.0	3	GSE49828_RRBS_MII_Oocyte2_methylation_calling.bed.txt.gz
MII oocyte	cluster_6518	0.059909335	0.0	108.0	0.0	6	GSE49828_RRBS_MII_Oocyte2_methylation_calling.bed.txt.gz
MII oocyte	cluster_2324	-0.070097421	16.0	78.0	0.20512820512820512	9	GSE49828_RRBS_MII_Oocyte2_methylation_calling.bed.txt.gz
MII oocyte	cluster_3303	-0.028370305	0.0	52.0	0.0	2	GSE49828_RRBS_MII_Oocyte2_methylation_calling.bed.txt.gz
MII oocyte	cluster_7095	-0.064702969	0.0	248.0	0.0	3	GSE49828_RRBS_MII_Oocyte2_methylation_calling.bed.txt.gz
MII oocyte	cluster_2355	-0.01669596	17.0	31.0	0.5483870967741935	2	GSE49828_RRBS_MII_Oocyte2_methylation_calling.bed.txt.gz
MII oocyte	cluster_23	-0.023801903	6.0	139.0	0.04316546762589928	10	GSE49828_RRBS_MII_Oocyte2_methylation_calling.bed.txt.gz
MII oocyte	cluster_6410	-0.021018304	0.0	31.0	0.0	2	GSE49828_RRBS_MII_Oocyte2_methylation_calling.bed.txt.gz
MII oocyte	cluster_6655	0.116026458	230.0	232.0	0.9913793103448276	10	GSE49828_RRBS_MII_Oocyte2_methylation_calling.bed.txt.gz
MII oocyte	cluster_5002	0.073881417	920.0	952.0	0.9663865546218487	28	GSE49828_RRBS_MII_Oocyte2_methylation_calling.bed.txt.gz
MII oocyte	cluster_2832	-0.020554218	26.0	264.0	0.09848484848484848	12	GSE49828_RRBS_MII_Oocyte2_methylation_calling.bed.txt.gz
MII oocyte	cluster_5400	-0.013997351	0.0	2.0	0.0	2	GSE49828_RRBS_MII_Oocyte2_methylation_calling.bed.txt.gz
MII oocyte	cluster_6114	0.03469714	3.0	3.0	1.0	1	GSE49828_RRBS_MII_Oocyte2_methylation_calling.bed.txt.gz
MII oocyte	cluster_7612	0.043674447	4.0	8.0	0.5	4	GSE49828_RRBS_MII_Oocyte2_methylation_calling.bed.txt.gz
MII oocyte	cluster_950	0.033547863	137.0	137.0	1.0	14	GSE49828_RRBS_MII_Oocyte2_methylation_calling.bed.txt.gz
zygote/PN	cluster_3123	0.029691182	5.0	10.0	0.5	4	GSE49828_RRBS_Zygote1_methylation_calling.bed.txt.gz
zygote/PN	cluster_3519	0.033654647	105.0	149.0	0.7046979865771812	11	GSE49828_RRBS_Zygote1_methylation_calling.bed.txt.gz
zygote/PN	cluster_3133	-0.018315712	2.0	65.0	0.03076923076923077	6	GSE49828_RRBS_Zygote1_methylation_calling.bed.txt.gz
zygote/PN	cluster_3762	-0.027459185	28.0	226.0	0.12389380530973451	3	GSE49828_RRBS_Zygote1_methylation_calling.bed.txt.gz
zygote/PN	cluster_6262	-0.037492605	11.0	12.0	0.9166666666666666	1	GSE49828_RRBS_Zygote1_methylation_calling.bed.txt.gz
zygote/PN	cluster_643	0.045617076	21.0	31.0	0.6774193548387096	9	GSE49828_RRBS_Zygote1_methylation_calling.bed.txt.gz
zygote/PN	cluster_126	-0.021650446	4.0	17.0	0.23529411764705882	5	GSE49828_RRBS_Zygote1_methylation_calling.bed.txt.gz
zygote/PN	cluster_5760	-0.024623956	8.0	51.0	0.1568627450980392	2	GSE49828_RRBS_Zygote1_methylation_calling.bed.txt.gz
zygote/PN	cluster_6400	0.057841086	125.0	508.0	0.24606299212598426	14	GSE49828_RRBS_Zygote1_methylation_calling.bed.txt.gz
zygote/PN	cluster_5307	-0.024274621	7.0	131.0	0.05343511450381679	4	GSE49828_RRBS_Zygote1_methylation_calling.bed.txt.gz
zygote/PN	cluster_6871	-0.011480476	1.0	1.0	1.0	1	GSE49828_RRBS_Zygote1_methylation_calling.bed.txt.gz
zygote/PN	cluster_1257	-0.042734524	2.0	18.0	0.1111111111111111	3	GSE49828_RRBS_Zygote1_methylation_calling.bed.txt.gz
zygote/PN	cluster_832	0.093944091	40.0	40.0	1.0	6	GSE49828_RRBS_Zygote1_methylation_calling.bed.txt.gz
zygote/PN	cluster_6518	0.059909335	23.0	59.0	0.3898305084745763	7	GSE49828_RRBS_Zygote1_methylation_calling.bed.txt.gz
zygote/PN	cluster_4532	0.015502877	6.0	6.0	1.0	1	GSE49828_RRBS_Zygote1_methylation_calling.bed.txt.gz
zygote/PN	cluster_2324	-0.070097421	25.0	145.0	0.1724137931034483	11	GSE49828_RRBS_Zygote1_methylation_calling.bed.txt.gz
zygote/PN	cluster_3303	-0.028370305	29.0	175.0	0.1657142857142857	9	GSE49828_RRBS_Zygote1_methylation_calling.bed.txt.gz
zygote/PN	cluster_7095	-0.064702969	34.0	271.0	0.12546125461254612	5	GSE49828_RRBS_Zygote1_methylation_calling.bed.txt.gz
zygote/PN	cluster_2355	-0.01669596	18.0	22.0	0.8181818181818182	2	GSE49828_RRBS_Zygote1_methylation_calling.bed.txt.gz
zygote/PN	cluster_23	-0.023801903	16.0	153.0	0.10457516339869281	10	GSE49828_RRBS_Zygote1_methylation_calling.bed.txt.gz
zygote/PN	cluster_6410	-0.021018304	12.0	44.0	0.2727272727272727	3	GSE49828_RRBS_Zygote1_methylation_calling.bed.txt.gz
zygote/PN	cluster_6655	0.116026458	161.0	163.0	0.9877300613496932	21	GSE49828_RRBS_Zygote1_methylation_calling.bed.txt.gz
zygote/PN	cluster_5002	0.073881417	350.0	429.0	0.8158508158508159	20	GSE49828_RRBS_Zygote1_methylation_calling.bed.txt.gz
zygote/PN	cluster_2832	-0.020554218	50.0	286.0	0.17482517482517482	12	GSE49828_RRBS_Zygote1_methylation_calling.bed.txt.gz
zygote/PN	cluster_5400	-0.013997351	0.0	4.0	0.0	4	GSE49828_RRBS_Zygote1_methylation_calling.bed.txt.gz
zygote/PN	cluster_6114	0.03469714	2.0	2.0	1.0	1	GSE49828_RRBS_Zygote1_methylation_calling.bed.txt.gz
zygote/PN	cluster_6275	-0.032421038	1.0	3.0	0.3333333333333333	1	GSE49828_RRBS_Zygote1_methylation_calling.bed.txt.gz
zygote/PN	cluster_950	0.033547863	184.0	226.0	0.8141592920353983	14	GSE49828_RRBS_Zygote1_methylation_calling.bed.txt.gz
zygote/PN	cluster_3766	-0.026841848	3.0	3.0	1.0	1	GSE49828_RRBS_Zygote1_methylation_calling.bed.txt.gz
zygote/PN	cluster_5679	0.024534686	22.0	22.0	1.0	1	GSE49828_RRBS_Zygote1_methylation_calling.bed.txt.gz
zygote/PN	cluster_3123	0.029691182	24.0	24.0	1.0	2	GSE49828_RRBS_Zygote2_methylation_calling.bed.txt.gz
zygote/PN	cluster_3519	0.033654647	31.0	58.0	0.5344827586206896	9	GSE49828_RRBS_Zygote2_methylation_calling.bed.txt.gz
zygote/PN	cluster_3133	-0.018315712	0.0	30.0	0.0	3	GSE49828_RRBS_Zygote2_methylation_calling.bed.txt.gz
zygote/PN	cluster_3762	-0.027459185	0.0	6.0	0.0	1	GSE49828_RRBS_Zygote2_methylation_calling.bed.txt.gz
zygote/PN	cluster_6262	-0.037492605	2.0	2.0	1.0	1	GSE49828_RRBS_Zygote2_methylation_calling.bed.txt.gz
zygote/PN	cluster_643	0.045617076	162.0	213.0	0.7605633802816901	10	GSE49828_RRBS_Zygote2_methylation_calling.bed.txt.gz
zygote/PN	cluster_126	-0.021650446	9.0	14.0	0.6428571428571429	5	GSE49828_RRBS_Zygote2_methylation_calling.bed.txt.gz
zygote/PN	cluster_6400	0.057841086	71.0	201.0	0.35323383084577115	15	GSE49828_RRBS_Zygote2_methylation_calling.bed.txt.gz
zygote/PN	cluster_5307	-0.024274621	0.0	48.0	0.0	3	GSE49828_RRBS_Zygote2_methylation_calling.bed.txt.gz
zygote/PN	cluster_1257	-0.042734524	3.0	12.0	0.25	3	GSE49828_RRBS_Zygote2_methylation_calling.bed.txt.gz
zygote/PN	cluster_6518	0.059909335	39.0	88.0	0.4431818181818182	8	GSE49828_RRBS_Zygote2_methylation_calling.bed.txt.gz
zygote/PN	cluster_3303	-0.028370305	4.0	34.0	0.11764705882352941	4	GSE49828_RRBS_Zygote2_methylation_calling.bed.txt.gz
zygote/PN	cluster_7095	-0.064702969	0.0	60.0	0.0	3	GSE49828_RRBS_Zygote2_methylation_calling.bed.txt.gz
zygote/PN	cluster_2355	-0.01669596	0.0	12.0	0.0	1	GSE49828_RRBS_Zygote2_methylation_calling.bed.txt.gz
zygote/PN	cluster_23	-0.023801903	17.0	116.0	0.14655172413793102	12	GSE49828_RRBS_Zygote2_methylation_calling.bed.txt.gz
zygote/PN	cluster_6410	-0.021018304	0.0	6.0	0.0	2	GSE49828_RRBS_Zygote2_methylation_calling.bed.txt.gz
zygote/PN	cluster_6655	0.116026458	18.0	34.0	0.5294117647058824	5	GSE49828_RRBS_Zygote2_methylation_calling.bed.txt.gz
zygote/PN	cluster_5002	0.073881417	1159.0	1346.0	0.8610698365527489	24	GSE49828_RRBS_Zygote2_methylation_calling.bed.txt.gz
zygote/PN	cluster_2832	-0.020554218	7.0	185.0	0.03783783783783784	9	GSE49828_RRBS_Zygote2_methylation_calling.bed.txt.gz
zygote/PN	cluster_5400	-0.013997351	0.0	2.0	0.0	2	GSE49828_RRBS_Zygote2_methylation_calling.bed.txt.gz
zygote/PN	cluster_6114	0.03469714	1.0	1.0	1.0	1	GSE49828_RRBS_Zygote2_methylation_calling.bed.txt.gz
zygote/PN	cluster_6275	-0.032421038	2.0	16.0	0.125	1	GSE49828_RRBS_Zygote2_methylation_calling.bed.txt.gz
zygote/PN	cluster_3766	-0.026841848	0.0	1.0	0.0	1	GSE49828_RRBS_Zygote2_methylation_calling.bed.txt.gz
2-cell	cluster_3123	0.029691182	34.0	40.0	0.85	11	GSE49828_RRBS_2-cell1_methylation_calling.bed.txt.gz
2-cell	cluster_3519	0.033654647	32.0	61.0	0.5245901639344263	14	GSE49828_RRBS_2-cell1_methylation_calling.bed.txt.gz
2-cell	cluster_3133	-0.018315712	1.0	16.0	0.0625	7	GSE49828_RRBS_2-cell1_methylation_calling.bed.txt.gz
2-cell	cluster_3762	-0.027459185	4.0	24.0	0.16666666666666666	2	GSE49828_RRBS_2-cell1_methylation_calling.bed.txt.gz
2-cell	cluster_6262	-0.037492605	5.0	5.0	1.0	1	GSE49828_RRBS_2-cell1_methylation_calling.bed.txt.gz
2-cell	cluster_643	0.045617076	92.0	102.0	0.9019607843137255	19	GSE49828_RRBS_2-cell1_methylation_calling.bed.txt.gz
2-cell	cluster_5760	-0.024623956	1.0	5.0	0.2	2	GSE49828_RRBS_2-cell1_methylation_calling.bed.txt.gz
2-cell	cluster_6400	0.057841086	35.0	106.0	0.330188679245283	7	GSE49828_RRBS_2-cell1_methylation_calling.bed.txt.gz
2-cell	cluster_5307	-0.024274621	0.0	37.0	0.0	7	GSE49828_RRBS_2-cell1_methylation_calling.bed.txt.gz
2-cell	cluster_6871	-0.011480476	5.0	5.0	1.0	1	GSE49828_RRBS_2-cell1_methylation_calling.bed.txt.gz
2-cell	cluster_1257	-0.042734524	16.0	18.0	0.8888888888888888	3	GSE49828_RRBS_2-cell1_methylation_calling.bed.txt.gz
2-cell	cluster_832	0.093944091	3.0	3.0	1.0	2	GSE49828_RRBS_2-cell1_methylation_calling.bed.txt.gz
2-cell	cluster_6518	0.059909335	0.0	68.0	0.0	6	GSE49828_RRBS_2-cell1_methylation_calling.bed.txt.gz
2-cell	cluster_4532	0.015502877	4.0	4.0	1.0	2	GSE49828_RRBS_2-cell1_methylation_calling.bed.txt.gz
2-cell	cluster_2324	-0.070097421	4.0	16.0	0.25	8	GSE49828_RRBS_2-cell1_methylation_calling.bed.txt.gz
2-cell	cluster_3303	-0.028370305	8.0	38.0	0.21052631578947367	8	GSE49828_RRBS_2-cell1_methylation_calling.bed.txt.gz
2-cell	cluster_7095	-0.064702969	4.0	29.0	0.13793103448275862	6	GSE49828_RRBS_2-cell1_methylation_calling.bed.txt.gz
2-cell	cluster_2355	-0.01669596	1.0	33.0	0.030303030303030304	2	GSE49828_RRBS_2-cell1_methylation_calling.bed.txt.gz
2-cell	cluster_23	-0.023801903	15.0	84.0	0.17857142857142858	11	GSE49828_RRBS_2-cell1_methylation_calling.bed.txt.gz
2-cell	cluster_6020	-0.038638364	2.0	2.0	1.0	1	GSE49828_RRBS_2-cell1_methylation_calling.bed.txt.gz
2-cell	cluster_6410	-0.021018304	0.0	16.0	0.0	2	GSE49828_RRBS_2-cell1_methylation_calling.bed.txt.gz
2-cell	cluster_6655	0.116026458	34.0	59.0	0.576271186440678	5	GSE49828_RRBS_2-cell1_methylation_calling.bed.txt.gz
2-cell	cluster_5002	0.073881417	120.0	276.0	0.43478260869565216	18	GSE49828_RRBS_2-cell1_methylation_calling.bed.txt.gz
2-cell	cluster_2832	-0.020554218	19.0	204.0	0.09313725490196079	16	GSE49828_RRBS_2-cell1_methylation_calling.bed.txt.gz
2-cell	cluster_5400	-0.013997351	0.0	2.0	0.0	2	GSE49828_RRBS_2-cell1_methylation_calling.bed.txt.gz
2-cell	cluster_6275	-0.032421038	0.0	3.0	0.0	1	GSE49828_RRBS_2-cell1_methylation_calling.bed.txt.gz
2-cell	cluster_950	0.033547863	34.0	44.0	0.7727272727272727	4	GSE49828_RRBS_2-cell1_methylation_calling.bed.txt.gz
2-cell	cluster_4889	-0.019214397	0.0	2.0	0.0	2	GSE49828_RRBS_2-cell1_methylation_calling.bed.txt.gz
2-cell	cluster_3123	0.029691182	13.0	13.0	1.0	3	GSE49828_RRBS_2-cell2_methylation_calling.bed.txt.gz
2-cell	cluster_3519	0.033654647	36.0	64.0	0.5625	13	GSE49828_RRBS_2-cell2_methylation_calling.bed.txt.gz
2-cell	cluster_3133	-0.018315712	18.0	90.0	0.2	7	GSE49828_RRBS_2-cell2_methylation_calling.bed.txt.gz
2-cell	cluster_3762	-0.027459185	6.0	57.0	0.10526315789473684	2	GSE49828_RRBS_2-cell2_methylation_calling.bed.txt.gz
2-cell	cluster_6262	-0.037492605	2.0	2.0	1.0	1	GSE49828_RRBS_2-cell2_methylation_calling.bed.txt.gz
2-cell	cluster_643	0.045617076	54.0	152.0	0.35526315789473684	19	GSE49828_RRBS_2-cell2_methylation_calling.bed.txt.gz
2-cell	cluster_126	-0.021650446	0.0	6.0	0.0	4	GSE49828_RRBS_2-cell2_methylation_calling.bed.txt.gz
2-cell	cluster_5760	-0.024623956	1.0	19.0	0.05263157894736842	2	GSE49828_RRBS_2-cell2_methylation_calling.bed.txt.gz
2-cell	cluster_6400	0.057841086	10.0	147.0	0.06802721088435375	7	GSE49828_RRBS_2-cell2_methylation_calling.bed.txt.gz
2-cell	cluster_5307	-0.024274621	5.0	155.0	0.03225806451612903	4	GSE49828_RRBS_2-cell2_methylation_calling.bed.txt.gz
2-cell	cluster_1257	-0.042734524	3.0	33.0	0.09090909090909091	3	GSE49828_RRBS_2-cell2_methylation_calling.bed.txt.gz
2-cell	cluster_832	0.093944091	14.0	14.0	1.0	6	GSE49828_RRBS_2-cell2_methylation_calling.bed.txt.gz
2-cell	cluster_6518	0.059909335	3.0	31.0	0.0967741935483871	4	GSE49828_RRBS_2-cell2_methylation_calling.bed.txt.gz
2-cell	cluster_4532	0.015502877	6.0	6.0	1.0	2	GSE49828_RRBS_2-cell2_methylation_calling.bed.txt.gz
2-cell	cluster_2324	-0.070097421	59.0	142.0	0.4154929577464789	10	GSE49828_RRBS_2-cell2_methylation_calling.bed.txt.gz
2-cell	cluster_3303	-0.028370305	0.0	39.0	0.0	9	GSE49828_RRBS_2-cell2_methylation_calling.bed.txt.gz
2-cell	cluster_7095	-0.064702969	6.0	175.0	0.03428571428571429	3	GSE49828_RRBS_2-cell2_methylation_calling.bed.txt.gz
2-cell	cluster_5020	-0.027558478	2.0	2.0	1.0	1	GSE49828_RRBS_2-cell2_methylation_calling.bed.txt.gz
2-cell	cluster_2355	-0.01669596	0.0	6.0	0.0	1	GSE49828_RRBS_2-cell2_methylation_calling.bed.txt.gz
2-cell	cluster_23	-0.023801903	0.0	100.0	0.0	10	GSE49828_RRBS_2-cell2_methylation_calling.bed.txt.gz
2-cell	cluster_6410	-0.021018304	0.0	23.0	0.0	2	GSE49828_RRBS_2-cell2_methylation_calling.bed.txt.gz
2-cell	cluster_6655	0.116026458	45.0	84.0	0.5357142857142857	10	GSE49828_RRBS_2-cell2_methylation_calling.bed.txt.gz
2-cell	cluster_5002	0.073881417	558.0	791.0	0.7054361567635904	28	GSE49828_RRBS_2-cell2_methylation_calling.bed.txt.gz
2-cell	cluster_2832	-0.020554218	6.0	138.0	0.043478260869565216	16	GSE49828_RRBS_2-cell2_methylation_calling.bed.txt.gz
2-cell	cluster_5400	-0.013997351	0.0	2.0	0.0	2	GSE49828_RRBS_2-cell2_methylation_calling.bed.txt.gz
2-cell	cluster_6275	-0.032421038	0.0	1.0	0.0	1	GSE49828_RRBS_2-cell2_methylation_calling.bed.txt.gz
2-cell	cluster_950	0.033547863	19.0	38.0	0.5	4	GSE49828_RRBS_2-cell2_methylation_calling.bed.txt.gz
4-cell	cluster_3123	0.029691182	29.0	49.0	0.5918367346938775	6	GSE49828_RRBS_4-cell1_methylation_calling.bed.txt.gz
4-cell	cluster_3519	0.033654647	289.0	428.0	0.6752336448598131	15	GSE49828_RRBS_4-cell1_methylation_calling.bed.txt.gz
4-cell	cluster_3133	-0.018315712	40.0	248.0	0.16129032258064516	7	GSE49828_RRBS_4-cell1_methylation_calling.bed.txt.gz
4-cell	cluster_3762	-0.027459185	22.0	147.0	0.14965986394557823	3	GSE49828_RRBS_4-cell1_methylation_calling.bed.txt.gz
4-cell	cluster_6262	-0.037492605	19.0	19.0	1.0	2	GSE49828_RRBS_4-cell1_methylation_calling.bed.txt.gz
4-cell	cluster_643	0.045617076	27.0	89.0	0.30337078651685395	16	GSE49828_RRBS_4-cell1_methylation_calling.bed.txt.gz
4-cell	cluster_126	-0.021650446	0.0	63.0	0.0	4	GSE49828_RRBS_4-cell1_methylation_calling.bed.txt.gz
4-cell	cluster_5760	-0.024623956	0.0	10.0	0.0	1	GSE49828_RRBS_4-cell1_methylation_calling.bed.txt.gz
4-cell	cluster_7000	-0.023266685	6.0	6.0	1.0	2	GSE49828_RRBS_4-cell1_methylation_calling.bed.txt.gz
4-cell	cluster_6400	0.057841086	52.0	834.0	0.06235011990407674	14	GSE49828_RRBS_4-cell1_methylation_calling.bed.txt.gz
4-cell	cluster_5307	-0.024274621	0.0	116.0	0.0	5	GSE49828_RRBS_4-cell1_methylation_calling.bed.txt.gz
4-cell	cluster_6871	-0.011480476	2.0	2.0	1.0	1	GSE49828_RRBS_4-cell1_methylation_calling.bed.txt.gz
4-cell	cluster_1257	-0.042734524	0.0	48.0	0.0	3	GSE49828_RRBS_4-cell1_methylation_calling.bed.txt.gz
4-cell	cluster_6518	0.059909335	66.0	314.0	0.21019108280254778	8	GSE49828_RRBS_4-cell1_methylation_calling.bed.txt.gz
4-cell	cluster_5064	-0.024982701	0.0	5.0	0.0	3	GSE49828_RRBS_4-cell1_methylation_calling.bed.txt.gz
4-cell	cluster_4532	0.015502877	2.0	2.0	1.0	2	GSE49828_RRBS_4-cell1_methylation_calling.bed.txt.gz
4-cell	cluster_2324	-0.070097421	7.0	115.0	0.06086956521739131	12	GSE49828_RRBS_4-cell1_methylation_calling.bed.txt.gz
4-cell	cluster_3303	-0.028370305	13.0	222.0	0.05855855855855856	12	GSE49828_RRBS_4-cell1_methylation_calling.bed.txt.gz
4-cell	cluster_7095	-0.064702969	4.0	872.0	0.0045871559633027525	6	GSE49828_RRBS_4-cell1_methylation_calling.bed.txt.gz
4-cell	cluster_2355	-0.01669596	0.0	22.0	0.0	1	GSE49828_RRBS_4-cell1_methylation_calling.bed.txt.gz
4-cell	cluster_1333	-0.042831806	1.0	3.0	0.3333333333333333	2	GSE49828_RRBS_4-cell1_methylation_calling.bed.txt.gz
4-cell	cluster_23	-0.023801903	2.0	527.0	0.003795066413662239	10	GSE49828_RRBS_4-cell1_methylation_calling.bed.txt.gz
4-cell	cluster_6020	-0.038638364	3.0	3.0	1.0	1	GSE49828_RRBS_4-cell1_methylation_calling.bed.txt.gz
4-cell	cluster_6410	-0.021018304	10.0	159.0	0.06289308176100629	3	GSE49828_RRBS_4-cell1_methylation_calling.bed.txt.gz
4-cell	cluster_6655	0.116026458	97.0	429.0	0.2261072261072261	14	GSE49828_RRBS_4-cell1_methylation_calling.bed.txt.gz
4-cell	cluster_3967	-0.027666536	0.0	7.0	0.0	2	GSE49828_RRBS_4-cell1_methylation_calling.bed.txt.gz
4-cell	cluster_5002	0.073881417	1047.0	1614.0	0.6486988847583643	28	GSE49828_RRBS_4-cell1_methylation_calling.bed.txt.gz
4-cell	cluster_2832	-0.020554218	76.0	471.0	0.1613588110403397	17	GSE49828_RRBS_4-cell1_methylation_calling.bed.txt.gz
4-cell	cluster_5400	-0.013997351	0.0	7.0	0.0	4	GSE49828_RRBS_4-cell1_methylation_calling.bed.txt.gz
4-cell	cluster_6275	-0.032421038	0.0	17.0	0.0	1	GSE49828_RRBS_4-cell1_methylation_calling.bed.txt.gz
4-cell	cluster_7612	0.043674447	3.0	10.0	0.3	5	GSE49828_RRBS_4-cell1_methylation_calling.bed.txt.gz
4-cell	cluster_950	0.033547863	51.0	131.0	0.3893129770992366	4	GSE49828_RRBS_4-cell1_methylation_calling.bed.txt.gz
4-cell	cluster_5679	0.024534686	30.0	31.0	0.967741935483871	1	GSE49828_RRBS_4-cell1_methylation_calling.bed.txt.gz
4-cell	cluster_4889	-0.019214397	5.0	9.0	0.5555555555555556	4	GSE49828_RRBS_4-cell1_methylation_calling.bed.txt.gz
4-cell	cluster_3123	0.029691182	15.0	23.0	0.6521739130434783	3	GSE49828_RRBS_4-cell2_methylation_calling.bed.txt.gz
4-cell	cluster_3519	0.033654647	55.0	88.0	0.625	12	GSE49828_RRBS_4-cell2_methylation_calling.bed.txt.gz
4-cell	cluster_3133	-0.018315712	6.0	86.0	0.06976744186046512	6	GSE49828_RRBS_4-cell2_methylation_calling.bed.txt.gz
4-cell	cluster_3762	-0.027459185	12.0	102.0	0.11764705882352941	3	GSE49828_RRBS_4-cell2_methylation_calling.bed.txt.gz
4-cell	cluster_643	0.045617076	0.0	31.0	0.0	19	GSE49828_RRBS_4-cell2_methylation_calling.bed.txt.gz
4-cell	cluster_5760	-0.024623956	0.0	18.0	0.0	1	GSE49828_RRBS_4-cell2_methylation_calling.bed.txt.gz
4-cell	cluster_6400	0.057841086	3.0	154.0	0.01948051948051948	14	GSE49828_RRBS_4-cell2_methylation_calling.bed.txt.gz
4-cell	cluster_5307	-0.024274621	4.0	99.0	0.04040404040404041	8	GSE49828_RRBS_4-cell2_methylation_calling.bed.txt.gz
4-cell	cluster_1257	-0.042734524	0.0	18.0	0.0	3	GSE49828_RRBS_4-cell2_methylation_calling.bed.txt.gz
4-cell	cluster_832	0.093944091	0.0	8.0	0.0	6	GSE49828_RRBS_4-cell2_methylation_calling.bed.txt.gz
4-cell	cluster_6518	0.059909335	3.0	88.0	0.03409090909090909	6	GSE49828_RRBS_4-cell2_methylation_calling.bed.txt.gz
4-cell	cluster_5064	-0.024982701	0.0	3.0	0.0	3	GSE49828_RRBS_4-cell2_methylation_calling.bed.txt.gz
4-cell	cluster_4532	0.015502877	4.0	4.0	1.0	1	GSE49828_RRBS_4-cell2_methylation_calling.bed.txt.gz
4-cell	cluster_2324	-0.070097421	12.0	73.0	0.1643835616438356	8	GSE49828_RRBS_4-cell2_methylation_calling.bed.txt.gz
4-cell	cluster_3303	-0.028370305	2.0	112.0	0.017857142857142856	8	GSE49828_RRBS_4-cell2_methylation_calling.bed.txt.gz
4-cell	cluster_7095	-0.064702969	2.0	233.0	0.008583690987124463	6	GSE49828_RRBS_4-cell2_methylation_calling.bed.txt.gz
4-cell	cluster_2355	-0.01669596	0.0	26.0	0.0	1	GSE49828_RRBS_4-cell2_methylation_calling.bed.txt.gz
4-cell	cluster_23	-0.023801903	1.0	195.0	0.005128205128205128	10	GSE49828_RRBS_4-cell2_methylation_calling.bed.txt.gz
4-cell	cluster_6410	-0.021018304	0.0	49.0	0.0	2	GSE49828_RRBS_4-cell2_methylation_calling.bed.txt.gz
4-cell	cluster_6655	0.116026458	99.0	115.0	0.8608695652173913	10	GSE49828_RRBS_4-cell2_methylation_calling.bed.txt.gz
4-cell	cluster_5002	0.073881417	143.0	420.0	0.3404761904761905	28	GSE49828_RRBS_4-cell2_methylation_calling.bed.txt.gz
4-cell	cluster_2832	-0.020554218	3.0	355.0	0.008450704225352112	20	GSE49828_RRBS_4-cell2_methylation_calling.bed.txt.gz
4-cell	cluster_6275	-0.032421038	0.0	3.0	0.0	1	GSE49828_RRBS_4-cell2_methylation_calling.bed.txt.gz
4-cell	cluster_950	0.033547863	5.0	17.0	0.29411764705882354	4	GSE49828_RRBS_4-cell2_methylation_calling.bed.txt.gz
8-cell	cluster_3123	0.029691182	16.0	25.0	0.64	7	GSE49828_RRBS_8-cell1_methylation_calling.bed.txt.gz
8-cell	cluster_7052	0.031851411	3.0	3.0	1.0	2	GSE49828_RRBS_8-cell1_methylation_calling.bed.txt.gz
8-cell	cluster_3519	0.033654647	108.0	191.0	0.5654450261780105	17	GSE49828_RRBS_8-cell1_methylation_calling.bed.txt.gz
8-cell	cluster_3133	-0.018315712	4.0	132.0	0.030303030303030304	7	GSE49828_RRBS_8-cell1_methylation_calling.bed.txt.gz
8-cell	cluster_3762	-0.027459185	0.0	6.0	0.0	2	GSE49828_RRBS_8-cell1_methylation_calling.bed.txt.gz
8-cell	cluster_6262	-0.037492605	1.0	2.0	0.5	2	GSE49828_RRBS_8-cell1_methylation_calling.bed.txt.gz
8-cell	cluster_643	0.045617076	36.0	218.0	0.1651376146788991	19	GSE49828_RRBS_8-cell1_methylation_calling.bed.txt.gz
8-cell	cluster_126	-0.021650446	0.0	46.0	0.0	4	GSE49828_RRBS_8-cell1_methylation_calling.bed.txt.gz
8-cell	cluster_5760	-0.024623956	0.0	14.0	0.0	1	GSE49828_RRBS_8-cell1_methylation_calling.bed.txt.gz
8-cell	cluster_6400	0.057841086	35.0	357.0	0.09803921568627451	18	GSE49828_RRBS_8-cell1_methylation_calling.bed.txt.gz
8-cell	cluster_5307	-0.024274621	0.0	123.0	0.0	8	GSE49828_RRBS_8-cell1_methylation_calling.bed.txt.gz
8-cell	cluster_1257	-0.042734524	0.0	52.0	0.0	6	GSE49828_RRBS_8-cell1_methylation_calling.bed.txt.gz
8-cell	cluster_832	0.093944091	83.0	103.0	0.8058252427184466	13	GSE49828_RRBS_8-cell1_methylation_calling.bed.txt.gz
8-cell	cluster_1718	0.013745268	0.0	3.0	0.0	3	GSE49828_RRBS_8-cell1_methylation_calling.bed.txt.gz
8-cell	cluster_6518	0.059909335	0.0	4.0	0.0	2	GSE49828_RRBS_8-cell1_methylation_calling.bed.txt.gz
8-cell	cluster_5064	-0.024982701	2.0	3.0	0.6666666666666666	3	GSE49828_RRBS_8-cell1_methylation_calling.bed.txt.gz
8-cell	cluster_4532	0.015502877	1.0	2.0	0.5	2	GSE49828_RRBS_8-cell1_methylation_calling.bed.txt.gz
8-cell	cluster_2324	-0.070097421	4.0	69.0	0.057971014492753624	10	GSE49828_RRBS_8-cell1_methylation_calling.bed.txt.gz
8-cell	cluster_3303	-0.028370305	9.0	101.0	0.0891089108910891	7	GSE49828_RRBS_8-cell1_methylation_calling.bed.txt.gz
8-cell	cluster_7095	-0.064702969	2.0	259.0	0.007722007722007722	6	GSE49828_RRBS_8-cell1_methylation_calling.bed.txt.gz
8-cell	cluster_1851	-0.015637944	1.0	1.0	1.0	1	GSE49828_RRBS_8-cell1_methylation_calling.bed.txt.gz
8-cell	cluster_1333	-0.042831806	0.0	1.0	0.0	1	GSE49828_RRBS_8-cell1_methylation_calling.bed.txt.gz
8-cell	cluster_23	-0.023801903	13.0	216.0	0.06018518518518518	11	GSE49828_RRBS_8-cell1_methylation_calling.bed.txt.gz
8-cell	cluster_6410	-0.021018304	7.0	61.0	0.11475409836065574	4	GSE49828_RRBS_8-cell1_methylation_calling.bed.txt.gz
8-cell	cluster_1406	-0.010845082	1.0	1.0	1.0	1	GSE49828_RRBS_8-cell1_methylation_calling.bed.txt.gz
8-cell	cluster_6655	0.116026458	118.0	168.0	0.7023809523809523	25	GSE49828_RRBS_8-cell1_methylation_calling.bed.txt.gz
8-cell	cluster_5002	0.073881417	955.0	1099.0	0.8689717925386715	28	GSE49828_RRBS_8-cell1_methylation_calling.bed.txt.gz
8-cell	cluster_2832	-0.020554218	22.0	243.0	0.09053497942386832	15	GSE49828_RRBS_8-cell1_methylation_calling.bed.txt.gz
8-cell	cluster_5400	-0.013997351	0.0	22.0	0.0	4	GSE49828_RRBS_8-cell1_methylation_calling.bed.txt.gz
8-cell	cluster_6275	-0.032421038	9.0	38.0	0.23684210526315788	1	GSE49828_RRBS_8-cell1_methylation_calling.bed.txt.gz
8-cell	cluster_950	0.033547863	117.0	150.0	0.78	4	GSE49828_RRBS_8-cell1_methylation_calling.bed.txt.gz
8-cell	cluster_3766	-0.026841848	6.0	6.0	1.0	1	GSE49828_RRBS_8-cell1_methylation_calling.bed.txt.gz
8-cell	cluster_5679	0.024534686	43.0	43.0	1.0	1	GSE49828_RRBS_8-cell1_methylation_calling.bed.txt.gz
8-cell	cluster_4889	-0.019214397	1.0	5.0	0.2	3	GSE49828_RRBS_8-cell1_methylation_calling.bed.txt.gz
8-cell	cluster_3123	0.029691182	46.0	56.0	0.8214285714285714	3	GSE49828_RRBS_8-cell2_methylation_calling.bed.txt.gz
8-cell	cluster_3519	0.033654647	93.0	138.0	0.6739130434782609	17	GSE49828_RRBS_8-cell2_methylation_calling.bed.txt.gz
8-cell	cluster_3133	-0.018315712	10.0	107.0	0.09345794392523364	6	GSE49828_RRBS_8-cell2_methylation_calling.bed.txt.gz
8-cell	cluster_3762	-0.027459185	0.0	16.0	0.0	2	GSE49828_RRBS_8-cell2_methylation_calling.bed.txt.gz
8-cell	cluster_643	0.045617076	55.0	214.0	0.2570093457943925	19	GSE49828_RRBS_8-cell2_methylation_calling.bed.txt.gz
8-cell	cluster_126	-0.021650446	0.0	22.0	0.0	4	GSE49828_RRBS_8-cell2_methylation_calling.bed.txt.gz
8-cell	cluster_5760	-0.024623956	0.0	33.0	0.0	1	GSE49828_RRBS_8-cell2_methylation_calling.bed.txt.gz
8-cell	cluster_6400	0.057841086	86.0	314.0	0.27388535031847133	15	GSE49828_RRBS_8-cell2_methylation_calling.bed.txt.gz
8-cell	cluster_5307	-0.024274621	0.0	217.0	0.0	9	GSE49828_RRBS_8-cell2_methylation_calling.bed.txt.gz
8-cell	cluster_1257	-0.042734524	5.0	64.0	0.078125	6	GSE49828_RRBS_8-cell2_methylation_calling.bed.txt.gz
8-cell	cluster_832	0.093944091	16.0	25.0	0.64	13	GSE49828_RRBS_8-cell2_methylation_calling.bed.txt.gz
8-cell	cluster_1718	0.013745268	3.0	8.0	0.375	3	GSE49828_RRBS_8-cell2_methylation_calling.bed.txt.gz
8-cell	cluster_5064	-0.024982701	1.0	12.0	0.08333333333333333	5	GSE49828_RRBS_8-cell2_methylation_calling.bed.txt.gz
8-cell	cluster_4532	0.015502877	2.0	2.0	1.0	1	GSE49828_RRBS_8-cell2_methylation_calling.bed.txt.gz
8-cell	cluster_2324	-0.070097421	4.0	73.0	0.0547945205479452	10	GSE49828_RRBS_8-cell2_methylation_calling.bed.txt.gz
8-cell	cluster_3303	-0.028370305	7.0	122.0	0.05737704918032787	11	GSE49828_RRBS_8-cell2_methylation_calling.bed.txt.gz
8-cell	cluster_7095	-0.064702969	14.0	513.0	0.02729044834307992	7	GSE49828_RRBS_8-cell2_methylation_calling.bed.txt.gz
8-cell	cluster_2355	-0.01669596	0.0	6.0	0.0	1	GSE49828_RRBS_8-cell2_methylation_calling.bed.txt.gz
8-cell	cluster_1333	-0.042831806	0.0	2.0	0.0	1	GSE49828_RRBS_8-cell2_methylation_calling.bed.txt.gz
8-cell	cluster_23	-0.023801903	36.0	300.0	0.12	12	GSE49828_RRBS_8-cell2_methylation_calling.bed.txt.gz
8-cell	cluster_6020	-0.038638364	1.0	1.0	1.0	1	GSE49828_RRBS_8-cell2_methylation_calling.bed.txt.gz
8-cell	cluster_6410	-0.021018304	10.0	73.0	0.136986301369863	4	GSE49828_RRBS_8-cell2_methylation_calling.bed.txt.gz
8-cell	cluster_6655	0.116026458	106.0	251.0	0.42231075697211157	20	GSE49828_RRBS_8-cell2_methylation_calling.bed.txt.gz
8-cell	cluster_3967	-0.027666536	0.0	4.0	0.0	2	GSE49828_RRBS_8-cell2_methylation_calling.bed.txt.gz
8-cell	cluster_5002	0.073881417	373.0	740.0	0.504054054054054	28	GSE49828_RRBS_8-cell2_methylation_calling.bed.txt.gz
8-cell	cluster_2832	-0.020554218	31.0	327.0	0.09480122324159021	21	GSE49828_RRBS_8-cell2_methylation_calling.bed.txt.gz
8-cell	cluster_5400	-0.013997351	0.0	12.0	0.0	2	GSE49828_RRBS_8-cell2_methylation_calling.bed.txt.gz
8-cell	cluster_6275	-0.032421038	0.0	14.0	0.0	1	GSE49828_RRBS_8-cell2_methylation_calling.bed.txt.gz
8-cell	cluster_950	0.033547863	35.0	49.0	0.7142857142857143	4	GSE49828_RRBS_8-cell2_methylation_calling.bed.txt.gz
8-cell	cluster_5679	0.024534686	14.0	14.0	1.0	1	GSE49828_RRBS_8-cell2_methylation_calling.bed.txt.gz
8-cell	cluster_4889	-0.019214397	6.0	20.0	0.3	4	GSE49828_RRBS_8-cell2_methylation_calling.bed.txt.gz
8-cell	cluster_3123	0.029691182	32.0	36.0	0.8888888888888888	3	GSE49828_RRBS_8-cell3_methylation_calling.bed.txt.gz
8-cell	cluster_3519	0.033654647	155.0	277.0	0.5595667870036101	20	GSE49828_RRBS_8-cell3_methylation_calling.bed.txt.gz
8-cell	cluster_3133	-0.018315712	0.0	108.0	0.0	6	GSE49828_RRBS_8-cell3_methylation_calling.bed.txt.gz
8-cell	cluster_3762	-0.027459185	9.0	47.0	0.19148936170212766	3	GSE49828_RRBS_8-cell3_methylation_calling.bed.txt.gz
8-cell	cluster_6262	-0.037492605	2.0	2.0	1.0	2	GSE49828_RRBS_8-cell3_methylation_calling.bed.txt.gz
8-cell	cluster_643	0.045617076	18.0	130.0	0.13846153846153847	19	GSE49828_RRBS_8-cell3_methylation_calling.bed.txt.gz
8-cell	cluster_126	-0.021650446	4.0	30.0	0.13333333333333333	6	GSE49828_RRBS_8-cell3_methylation_calling.bed.txt.gz
8-cell	cluster_5760	-0.024623956	1.0	39.0	0.02564102564102564	2	GSE49828_RRBS_8-cell3_methylation_calling.bed.txt.gz
8-cell	cluster_6400	0.057841086	8.0	246.0	0.032520325203252036	15	GSE49828_RRBS_8-cell3_methylation_calling.bed.txt.gz
8-cell	cluster_5307	-0.024274621	0.0	125.0	0.0	8	GSE49828_RRBS_8-cell3_methylation_calling.bed.txt.gz
8-cell	cluster_1257	-0.042734524	2.0	71.0	0.028169014084507043	5	GSE49828_RRBS_8-cell3_methylation_calling.bed.txt.gz
8-cell	cluster_832	0.093944091	77.0	81.0	0.9506172839506173	13	GSE49828_RRBS_8-cell3_methylation_calling.bed.txt.gz
8-cell	cluster_1718	0.013745268	2.0	5.0	0.4	3	GSE49828_RRBS_8-cell3_methylation_calling.bed.txt.gz
8-cell	cluster_6518	0.059909335	9.0	43.0	0.20930232558139536	6	GSE49828_RRBS_8-cell3_methylation_calling.bed.txt.gz
8-cell	cluster_4532	0.015502877	3.0	3.0	1.0	1	GSE49828_RRBS_8-cell3_methylation_calling.bed.txt.gz
8-cell	cluster_2324	-0.070097421	28.0	156.0	0.1794871794871795	11	GSE49828_RRBS_8-cell3_methylation_calling.bed.txt.gz
8-cell	cluster_3303	-0.028370305	8.0	111.0	0.07207207207207207	10	GSE49828_RRBS_8-cell3_methylation_calling.bed.txt.gz
8-cell	cluster_7095	-0.064702969	0.0	231.0	0.0	6	GSE49828_RRBS_8-cell3_methylation_calling.bed.txt.gz
8-cell	cluster_1851	-0.015637944	2.0	2.0	1.0	1	GSE49828_RRBS_8-cell3_methylation_calling.bed.txt.gz
8-cell	cluster_2355	-0.01669596	1.0	23.0	0.043478260869565216	2	GSE49828_RRBS_8-cell3_methylation_calling.bed.txt.gz
8-cell	cluster_1333	-0.042831806	1.0	3.0	0.3333333333333333	3	GSE49828_RRBS_8-cell3_methylation_calling.bed.txt.gz
8-cell	cluster_23	-0.023801903	13.0	204.0	0.06372549019607843	11	GSE49828_RRBS_8-cell3_methylation_calling.bed.txt.gz
8-cell	cluster_6410	-0.021018304	3.0	60.0	0.05	4	GSE49828_RRBS_8-cell3_methylation_calling.bed.txt.gz
8-cell	cluster_6655	0.116026458	104.0	208.0	0.5	23	GSE49828_RRBS_8-cell3_methylation_calling.bed.txt.gz
8-cell	cluster_5002	0.073881417	705.0	993.0	0.7099697885196374	30	GSE49828_RRBS_8-cell3_methylation_calling.bed.txt.gz
8-cell	cluster_2832	-0.020554218	3.0	204.0	0.014705882352941176	15	GSE49828_RRBS_8-cell3_methylation_calling.bed.txt.gz
8-cell	cluster_5400	-0.013997351	0.0	23.0	0.0	4	GSE49828_RRBS_8-cell3_methylation_calling.bed.txt.gz
8-cell	cluster_6114	0.03469714	2.0	2.0	1.0	1	GSE49828_RRBS_8-cell3_methylation_calling.bed.txt.gz
8-cell	cluster_6275	-0.032421038	0.0	12.0	0.0	1	GSE49828_RRBS_8-cell3_methylation_calling.bed.txt.gz
8-cell	cluster_7612	0.043674447	13.0	32.0	0.40625	27	GSE49828_RRBS_8-cell3_methylation_calling.bed.txt.gz
8-cell	cluster_950	0.033547863	34.0	46.0	0.7391304347826086	4	GSE49828_RRBS_8-cell3_methylation_calling.bed.txt.gz
8-cell	cluster_5679	0.024534686	23.0	23.0	1.0	1	GSE49828_RRBS_8-cell3_methylation_calling.bed.txt.gz
8-cell	cluster_4889	-0.019214397	6.0	15.0	0.4	7	GSE49828_RRBS_8-cell3_methylation_calling.bed.txt.gz
morula	cluster_3123	0.029691182	35.0	41.0	0.8536585365853658	7	GSE49828_RRBS_Morula1_methylation_calling.bed.txt.gz
morula	cluster_5923	0.033485903	1.0	2.0	0.5	2	GSE49828_RRBS_Morula1_methylation_calling.bed.txt.gz
morula	cluster_3519	0.033654647	183.0	243.0	0.7530864197530864	20	GSE49828_RRBS_Morula1_methylation_calling.bed.txt.gz
morula	cluster_3133	-0.018315712	8.0	110.0	0.07272727272727272	7	GSE49828_RRBS_Morula1_methylation_calling.bed.txt.gz
morula	cluster_3762	-0.027459185	0.0	26.0	0.0	2	GSE49828_RRBS_Morula1_methylation_calling.bed.txt.gz
morula	cluster_6262	-0.037492605	5.0	5.0	1.0	2	GSE49828_RRBS_Morula1_methylation_calling.bed.txt.gz
morula	cluster_643	0.045617076	0.0	79.0	0.0	19	GSE49828_RRBS_Morula1_methylation_calling.bed.txt.gz
morula	cluster_126	-0.021650446	42.0	48.0	0.875	8	GSE49828_RRBS_Morula1_methylation_calling.bed.txt.gz
morula	cluster_652	0.040863042	0.0	2.0	0.0	1	GSE49828_RRBS_Morula1_methylation_calling.bed.txt.gz
morula	cluster_5760	-0.024623956	0.0	24.0	0.0	1	GSE49828_RRBS_Morula1_methylation_calling.bed.txt.gz
morula	cluster_6400	0.057841086	6.0	168.0	0.03571428571428571	14	GSE49828_RRBS_Morula1_methylation_calling.bed.txt.gz
morula	cluster_5307	-0.024274621	1.0	135.0	0.007407407407407408	8	GSE49828_RRBS_Morula1_methylation_calling.bed.txt.gz
morula	cluster_1257	-0.042734524	1.0	45.0	0.022222222222222223	6	GSE49828_RRBS_Morula1_methylation_calling.bed.txt.gz
morula	cluster_832	0.093944091	77.0	93.0	0.8279569892473119	13	GSE49828_RRBS_Morula1_methylation_calling.bed.txt.gz
morula	cluster_1718	0.013745268	0.0	7.0	0.0	5	GSE49828_RRBS_Morula1_methylation_calling.bed.txt.gz
morula	cluster_6518	0.059909335	1.0	25.0	0.04	6	GSE49828_RRBS_Morula1_methylation_calling.bed.txt.gz
morula	cluster_5064	-0.024982701	1.0	13.0	0.07692307692307693	8	GSE49828_RRBS_Morula1_methylation_calling.bed.txt.gz
morula	cluster_2324	-0.070097421	0.0	92.0	0.0	9	GSE49828_RRBS_Morula1_methylation_calling.bed.txt.gz
morula	cluster_3303	-0.028370305	6.0	132.0	0.045454545454545456	11	GSE49828_RRBS_Morula1_methylation_calling.bed.txt.gz
morula	cluster_7095	-0.064702969	0.0	488.0	0.0	7	GSE49828_RRBS_Morula1_methylation_calling.bed.txt.gz
morula	cluster_2355	-0.01669596	1.0	11.0	0.09090909090909091	2	GSE49828_RRBS_Morula1_methylation_calling.bed.txt.gz
morula	cluster_1333	-0.042831806	0.0	1.0	0.0	1	GSE49828_RRBS_Morula1_methylation_calling.bed.txt.gz
morula	cluster_23	-0.023801903	5.0	189.0	0.026455026455026454	11	GSE49828_RRBS_Morula1_methylation_calling.bed.txt.gz
morula	cluster_6020	-0.038638364	1.0	1.0	1.0	1	GSE49828_RRBS_Morula1_methylation_calling.bed.txt.gz
morula	cluster_6410	-0.021018304	5.0	83.0	0.060240963855421686	3	GSE49828_RRBS_Morula1_methylation_calling.bed.txt.gz
morula	cluster_6655	0.116026458	90.0	218.0	0.41284403669724773	21	GSE49828_RRBS_Morula1_methylation_calling.bed.txt.gz
morula	cluster_3967	-0.027666536	0.0	7.0	0.0	2	GSE49828_RRBS_Morula1_methylation_calling.bed.txt.gz
morula	cluster_5002	0.073881417	539.0	1005.0	0.536318407960199	28	GSE49828_RRBS_Morula1_methylation_calling.bed.txt.gz
morula	cluster_2832	-0.020554218	3.0	249.0	0.012048192771084338	13	GSE49828_RRBS_Morula1_methylation_calling.bed.txt.gz
morula	cluster_5400	-0.013997351	0.0	12.0	0.0	6	GSE49828_RRBS_Morula1_methylation_calling.bed.txt.gz
morula	cluster_6275	-0.032421038	0.0	15.0	0.0	1	GSE49828_RRBS_Morula1_methylation_calling.bed.txt.gz
morula	cluster_7612	0.043674447	1.0	80.0	0.0125	20	GSE49828_RRBS_Morula1_methylation_calling.bed.txt.gz
morula	cluster_950	0.033547863	73.0	76.0	0.9605263157894737	4	GSE49828_RRBS_Morula1_methylation_calling.bed.txt.gz
morula	cluster_5679	0.024534686	20.0	20.0	1.0	1	GSE49828_RRBS_Morula1_methylation_calling.bed.txt.gz
morula	cluster_4889	-0.019214397	0.0	8.0	0.0	4	GSE49828_RRBS_Morula1_methylation_calling.bed.txt.gz
morula	cluster_3123	0.029691182	29.0	37.0	0.7837837837837838	6	GSE49828_RRBS_Morula2_methylation_calling.bed.txt.gz
morula	cluster_3519	0.033654647	111.0	191.0	0.581151832460733	16	GSE49828_RRBS_Morula2_methylation_calling.bed.txt.gz
morula	cluster_2776	-0.057703016	1.0	1.0	1.0	1	GSE49828_RRBS_Morula2_methylation_calling.bed.txt.gz
morula	cluster_3133	-0.018315712	0.0	102.0	0.0	6	GSE49828_RRBS_Morula2_methylation_calling.bed.txt.gz
morula	cluster_3762	-0.027459185	0.0	6.0	0.0	2	GSE49828_RRBS_Morula2_methylation_calling.bed.txt.gz
morula	cluster_6262	-0.037492605	2.0	3.0	0.6666666666666666	2	GSE49828_RRBS_Morula2_methylation_calling.bed.txt.gz
morula	cluster_643	0.045617076	19.0	87.0	0.21839080459770116	19	GSE49828_RRBS_Morula2_methylation_calling.bed.txt.gz
morula	cluster_126	-0.021650446	12.0	39.0	0.3076923076923077	4	GSE49828_RRBS_Morula2_methylation_calling.bed.txt.gz
morula	cluster_5760	-0.024623956	0.0	36.0	0.0	1	GSE49828_RRBS_Morula2_methylation_calling.bed.txt.gz
morula	cluster_6400	0.057841086	33.0	296.0	0.11148648648648649	15	GSE49828_RRBS_Morula2_methylation_calling.bed.txt.gz
morula	cluster_5307	-0.024274621	4.0	156.0	0.02564102564102564	9	GSE49828_RRBS_Morula2_methylation_calling.bed.txt.gz
morula	cluster_1257	-0.042734524	1.0	39.0	0.02564102564102564	3	GSE49828_RRBS_Morula2_methylation_calling.bed.txt.gz
morula	cluster_832	0.093944091	29.0	31.0	0.9354838709677419	13	GSE49828_RRBS_Morula2_methylation_calling.bed.txt.gz
morula	cluster_6518	0.059909335	0.0	8.0	0.0	2	GSE49828_RRBS_Morula2_methylation_calling.bed.txt.gz
morula	cluster_5064	-0.024982701	0.0	3.0	0.0	3	GSE49828_RRBS_Morula2_methylation_calling.bed.txt.gz
morula	cluster_2324	-0.070097421	40.0	157.0	0.25477707006369427	9	GSE49828_RRBS_Morula2_methylation_calling.bed.txt.gz
morula	cluster_3303	-0.028370305	2.0	20.0	0.1	7	GSE49828_RRBS_Morula2_methylation_calling.bed.txt.gz
morula	cluster_7095	-0.064702969	48.0	237.0	0.20253164556962025	7	GSE49828_RRBS_Morula2_methylation_calling.bed.txt.gz
morula	cluster_23	-0.023801903	9.0	314.0	0.028662420382165606	11	GSE49828_RRBS_Morula2_methylation_calling.bed.txt.gz
morula	cluster_6410	-0.021018304	2.0	69.0	0.028985507246376812	3	GSE49828_RRBS_Morula2_methylation_calling.bed.txt.gz
morula	cluster_6655	0.116026458	145.0	211.0	0.6872037914691943	22	GSE49828_RRBS_Morula2_methylation_calling.bed.txt.gz
morula	cluster_3967	-0.027666536	0.0	4.0	0.0	2	GSE49828_RRBS_Morula2_methylation_calling.bed.txt.gz
morula	cluster_5002	0.073881417	690.0	1013.0	0.6811451135241856	28	GSE49828_RRBS_Morula2_methylation_calling.bed.txt.gz
morula	cluster_2832	-0.020554218	13.0	201.0	0.06467661691542288	15	GSE49828_RRBS_Morula2_methylation_calling.bed.txt.gz
morula	cluster_5400	-0.013997351	1.0	30.0	0.03333333333333333	4	GSE49828_RRBS_Morula2_methylation_calling.bed.txt.gz
morula	cluster_6114	0.03469714	12.0	12.0	1.0	1	GSE49828_RRBS_Morula2_methylation_calling.bed.txt.gz
morula	cluster_6275	-0.032421038	5.0	24.0	0.20833333333333334	1	GSE49828_RRBS_Morula2_methylation_calling.bed.txt.gz
morula	cluster_7612	0.043674447	5.0	46.0	0.10869565217391304	16	GSE49828_RRBS_Morula2_methylation_calling.bed.txt.gz
morula	cluster_950	0.033547863	47.0	50.0	0.94	4	GSE49828_RRBS_Morula2_methylation_calling.bed.txt.gz
morula	cluster_4889	-0.019214397	0.0	2.0	0.0	2	GSE49828_RRBS_Morula2_methylation_calling.bed.txt.gz
morula	cluster_3123	0.029691182	22.0	32.0	0.6875	8	GSE49828_RRBS_Morula3_methylation_calling.bed.txt.gz
morula	cluster_3519	0.033654647	72.0	115.0	0.6260869565217392	17	GSE49828_RRBS_Morula3_methylation_calling.bed.txt.gz
morula	cluster_3133	-0.018315712	0.0	68.0	0.0	7	GSE49828_RRBS_Morula3_methylation_calling.bed.txt.gz
morula	cluster_3762	-0.027459185	4.0	28.0	0.14285714285714285	2	GSE49828_RRBS_Morula3_methylation_calling.bed.txt.gz
morula	cluster_6262	-0.037492605	3.0	3.0	1.0	1	GSE49828_RRBS_Morula3_methylation_calling.bed.txt.gz
morula	cluster_643	0.045617076	75.0	116.0	0.646551724137931	18	GSE49828_RRBS_Morula3_methylation_calling.bed.txt.gz
morula	cluster_126	-0.021650446	2.0	16.0	0.125	4	GSE49828_RRBS_Morula3_methylation_calling.bed.txt.gz
morula	cluster_5760	-0.024623956	1.0	13.0	0.07692307692307693	2	GSE49828_RRBS_Morula3_methylation_calling.bed.txt.gz
morula	cluster_6400	0.057841086	10.0	138.0	0.07246376811594203	9	GSE49828_RRBS_Morula3_methylation_calling.bed.txt.gz
morula	cluster_5307	-0.024274621	1.0	48.0	0.020833333333333332	8	GSE49828_RRBS_Morula3_methylation_calling.bed.txt.gz
morula	cluster_1257	-0.042734524	0.0	18.0	0.0	3	GSE49828_RRBS_Morula3_methylation_calling.bed.txt.gz
morula	cluster_832	0.093944091	16.0	16.0	1.0	13	GSE49828_RRBS_Morula3_methylation_calling.bed.txt.gz
morula	cluster_5064	-0.024982701	1.0	3.0	0.3333333333333333	3	GSE49828_RRBS_Morula3_methylation_calling.bed.txt.gz
morula	cluster_4532	0.015502877	2.0	2.0	1.0	1	GSE49828_RRBS_Morula3_methylation_calling.bed.txt.gz
morula	cluster_2324	-0.070097421	9.0	79.0	0.11392405063291139	10	GSE49828_RRBS_Morula3_methylation_calling.bed.txt.gz
morula	cluster_3303	-0.028370305	0.0	34.0	0.0	9	GSE49828_RRBS_Morula3_methylation_calling.bed.txt.gz
morula	cluster_7095	-0.064702969	13.0	154.0	0.08441558441558442	6	GSE49828_RRBS_Morula3_methylation_calling.bed.txt.gz
morula	cluster_2355	-0.01669596	0.0	7.0	0.0	1	GSE49828_RRBS_Morula3_methylation_calling.bed.txt.gz
morula	cluster_1333	-0.042831806	0.0	1.0	0.0	1	GSE49828_RRBS_Morula3_methylation_calling.bed.txt.gz
morula	cluster_23	-0.023801903	11.0	224.0	0.049107142857142856	11	GSE49828_RRBS_Morula3_methylation_calling.bed.txt.gz
morula	cluster_6410	-0.021018304	2.0	36.0	0.05555555555555555	3	GSE49828_RRBS_Morula3_methylation_calling.bed.txt.gz
morula	cluster_6655	0.116026458	32.0	87.0	0.367816091954023	10	GSE49828_RRBS_Morula3_methylation_calling.bed.txt.gz
morula	cluster_3967	-0.027666536	1.0	2.0	0.5	2	GSE49828_RRBS_Morula3_methylation_calling.bed.txt.gz
morula	cluster_5002	0.073881417	277.0	484.0	0.5723140495867769	28	GSE49828_RRBS_Morula3_methylation_calling.bed.txt.gz
morula	cluster_2832	-0.020554218	4.0	189.0	0.021164021164021163	18	GSE49828_RRBS_Morula3_methylation_calling.bed.txt.gz
morula	cluster_5400	-0.013997351	1.0	17.0	0.058823529411764705	5	GSE49828_RRBS_Morula3_methylation_calling.bed.txt.gz
morula	cluster_6275	-0.032421038	0.0	4.0	0.0	1	GSE49828_RRBS_Morula3_methylation_calling.bed.txt.gz
morula	cluster_7612	0.043674447	1.0	60.0	0.016666666666666666	15	GSE49828_RRBS_Morula3_methylation_calling.bed.txt.gz
morula	cluster_950	0.033547863	31.0	55.0	0.5636363636363636	4	GSE49828_RRBS_Morula3_methylation_calling.bed.txt.gz
morula	cluster_5679	0.024534686	7.0	7.0	1.0	1	GSE49828_RRBS_Morula3_methylation_calling.bed.txt.gz
