## Supplementary material for "An entropy-based diagnostic framework for characterizing methylation state dynamics during preimplantation development": GSE49828_gamete_to_embryo_directional_manifest.tsv

filename	url	local_path	status	gzip_ok	size_bytes	stage
GSE49828_RRBS_Sperm1_methylation_calling.bed.txt.gz	https://ftp.ncbi.nlm.nih.gov/geo/series/GSE49nnn/GSE49828/suppl/GSE49828_RRBS_Sperm1_methylation_calling.bed.txt.gz	E:\TRO_Project_backup_2026-05-21\TRO_Project_current_results\data_raw\GSE49828_independent_dna\GSE49828_RRBS_Sperm1_methylation_calling.bed.txt.gz	downloaded	True	210658238	sperm
GSE49828_RRBS_Sperm2_methylation_calling.bed.txt.gz	https://ftp.ncbi.nlm.nih.gov/geo/series/GSE49nnn/GSE49828/suppl/GSE49828_RRBS_Sperm2_methylation_calling.bed.txt.gz	E:\TRO_Project_backup_2026-05-21\TRO_Project_current_results\data_raw\GSE49828_independent_dna\GSE49828_RRBS_Sperm2_methylation_calling.bed.txt.gz	downloaded	True	253016241	sperm
GSE49828_RRBS_Sperm3_methylation_calling.bed.txt.gz	https://ftp.ncbi.nlm.nih.gov/geo/series/GSE49nnn/GSE49828/suppl/GSE49828_RRBS_Sperm3_methylation_calling.bed.txt.gz	E:\TRO_Project_backup_2026-05-21\TRO_Project_current_results\data_raw\GSE49828_independent_dna\GSE49828_RRBS_Sperm3_methylation_calling.bed.txt.gz	downloaded	True	269354100	sperm
GSE49828_RRBS_Sperm4_methylation_calling.bed.txt.gz	https://ftp.ncbi.nlm.nih.gov/geo/series/GSE49nnn/GSE49828/suppl/GSE49828_RRBS_Sperm4_methylation_calling.bed.txt.gz	E:\TRO_Project_backup_2026-05-21\TRO_Project_current_results\data_raw\GSE49828_independent_dna\GSE49828_RRBS_Sperm4_methylation_calling.bed.txt.gz	downloaded	True	243569535	sperm
GSE49828_RRBS_MII_Oocyte1_methylation_calling.bed.txt.gz	https://ftp.ncbi.nlm.nih.gov/geo/series/GSE49nnn/GSE49828/suppl/GSE49828_RRBS_MII_Oocyte1_methylation_calling.bed.txt.gz	E:\TRO_Project_backup_2026-05-21\TRO_Project_current_results\data_raw\GSE49828_independent_dna\GSE49828_RRBS_MII_Oocyte1_methylation_calling.bed.txt.gz	local	True	90518337	MII oocyte
GSE49828_RRBS_MII_Oocyte2_methylation_calling.bed.txt.gz	https://ftp.ncbi.nlm.nih.gov/geo/series/GSE49nnn/GSE49828/suppl/GSE49828_RRBS_MII_Oocyte2_methylation_calling.bed.txt.gz	E:\TRO_Project_backup_2026-05-21\TRO_Project_current_results\data_raw\GSE49828_independent_dna\GSE49828_RRBS_MII_Oocyte2_methylation_calling.bed.txt.gz	local	True	89433025	MII oocyte
GSE49828_RRBS_Zygote1_methylation_calling.bed.txt.gz	https://ftp.ncbi.nlm.nih.gov/geo/series/GSE49nnn/GSE49828/suppl/GSE49828_RRBS_Zygote1_methylation_calling.bed.txt.gz	E:\TRO_Project_backup_2026-05-21\TRO_Project_current_results\data_raw\GSE49828_independent_dna\GSE49828_RRBS_Zygote1_methylation_calling.bed.txt.gz	local	True	128078131	zygote/PN
GSE49828_RRBS_Zygote2_methylation_calling.bed.txt.gz	https://ftp.ncbi.nlm.nih.gov/geo/series/GSE49nnn/GSE49828/suppl/GSE49828_RRBS_Zygote2_methylation_calling.bed.txt.gz	E:\TRO_Project_backup_2026-05-21\TRO_Project_current_results\data_raw\GSE49828_independent_dna\GSE49828_RRBS_Zygote2_methylation_calling.bed.txt.gz	local	True	69949756	zygote/PN
GSE49828_RRBS_2-cell1_methylation_calling.bed.txt.gz	https://ftp.ncbi.nlm.nih.gov/geo/series/GSE49nnn/GSE49828/suppl/GSE49828_RRBS_2-cell1_methylation_calling.bed.txt.gz	E:\TRO_Project_backup_2026-05-21\TRO_Project_current_results\data_raw\GSE49828_independent_dna\GSE49828_RRBS_2-cell1_methylation_calling.bed.txt.gz	local	True	91486116	2-cell
GSE49828_RRBS_2-cell2_methylation_calling.bed.txt.gz	https://ftp.ncbi.nlm.nih.gov/geo/series/GSE49nnn/GSE49828/suppl/GSE49828_RRBS_2-cell2_methylation_calling.bed.txt.gz	E:\TRO_Project_backup_2026-05-21\TRO_Project_current_results\data_raw\GSE49828_independent_dna\GSE49828_RRBS_2-cell2_methylation_calling.bed.txt.gz	local	True	104603136	2-cell
GSE49828_RRBS_4-cell1_methylation_calling.bed.txt.gz	https://ftp.ncbi.nlm.nih.gov/geo/series/GSE49nnn/GSE49828/suppl/GSE49828_RRBS_4-cell1_methylation_calling.bed.txt.gz	E:\TRO_Project_backup_2026-05-21\TRO_Project_current_results\data_raw\GSE49828_independent_dna\GSE49828_RRBS_4-cell1_methylation_calling.bed.txt.gz	local	True	149433287	4-cell
GSE49828_RRBS_4-cell2_methylation_calling.bed.txt.gz	https://ftp.ncbi.nlm.nih.gov/geo/series/GSE49nnn/GSE49828/suppl/GSE49828_RRBS_4-cell2_methylation_calling.bed.txt.gz	E:\TRO_Project_backup_2026-05-21\TRO_Project_current_results\data_raw\GSE49828_independent_dna\GSE49828_RRBS_4-cell2_methylation_calling.bed.txt.gz	local	True	119636842	4-cell
GSE49828_RRBS_8-cell1_methylation_calling.bed.txt.gz	https://ftp.ncbi.nlm.nih.gov/geo/series/GSE49nnn/GSE49828/suppl/GSE49828_RRBS_8-cell1_methylation_calling.bed.txt.gz	E:\TRO_Project_backup_2026-05-21\TRO_Project_current_results\data_raw\GSE49828_independent_dna\GSE49828_RRBS_8-cell1_methylation_calling.bed.txt.gz	local	True	145696645	8-cell
GSE49828_RRBS_8-cell2_methylation_calling.bed.txt.gz	https://ftp.ncbi.nlm.nih.gov/geo/series/GSE49nnn/GSE49828/suppl/GSE49828_RRBS_8-cell2_methylation_calling.bed.txt.gz	E:\TRO_Project_backup_2026-05-21\TRO_Project_current_results\data_raw\GSE49828_independent_dna\GSE49828_RRBS_8-cell2_methylation_calling.bed.txt.gz	local	True	150083640	8-cell
GSE49828_RRBS_8-cell3_methylation_calling.bed.txt.gz	https://ftp.ncbi.nlm.nih.gov/geo/series/GSE49nnn/GSE49828/suppl/GSE49828_RRBS_8-cell3_methylation_calling.bed.txt.gz	E:\TRO_Project_backup_2026-05-21\TRO_Project_current_results\data_raw\GSE49828_independent_dna\GSE49828_RRBS_8-cell3_methylation_calling.bed.txt.gz	local	True	171384785	8-cell
GSE49828_RRBS_Morula1_methylation_calling.bed.txt.gz	https://ftp.ncbi.nlm.nih.gov/geo/series/GSE49nnn/GSE49828/suppl/GSE49828_RRBS_Morula1_methylation_calling.bed.txt.gz	E:\TRO_Project_backup_2026-05-21\TRO_Project_current_results\data_raw\GSE49828_independent_dna\GSE49828_RRBS_Morula1_methylation_calling.bed.txt.gz	local	True	154928210	morula
GSE49828_RRBS_Morula2_methylation_calling.bed.txt.gz	https://ftp.ncbi.nlm.nih.gov/geo/series/GSE49nnn/GSE49828/suppl/GSE49828_RRBS_Morula2_methylation_calling.bed.txt.gz	E:\TRO_Project_backup_2026-05-21\TRO_Project_current_results\data_raw\GSE49828_independent_dna\GSE49828_RRBS_Morula2_methylation_calling.bed.txt.gz	local	True	136545629	morula
GSE49828_RRBS_Morula3_methylation_calling.bed.txt.gz	https://ftp.ncbi.nlm.nih.gov/geo/series/GSE49nnn/GSE49828/suppl/GSE49828_RRBS_Morula3_methylation_calling.bed.txt.gz	E:\TRO_Project_backup_2026-05-21\TRO_Project_current_results\data_raw\GSE49828_independent_dna\GSE49828_RRBS_Morula3_methylation_calling.bed.txt.gz	local	True	128787114	morula
