## Supplementary material for "An entropy-based diagnostic framework for characterizing methylation state dynamics during preimplantation development": GSE49828_gamete_to_embryo_directional_qc.tsv

stage	sample	cg_lines	matched_cpg	covered_regions
sperm	GSE49828_RRBS_Sperm1_methylation_calling.bed.txt.gz	6096571	388	52
sperm	GSE49828_RRBS_Sperm2_methylation_calling.bed.txt.gz	6908736	374	45
sperm	GSE49828_RRBS_Sperm3_methylation_calling.bed.txt.gz	7292852	395	51
sperm	GSE49828_RRBS_Sperm4_methylation_calling.bed.txt.gz	6652742	410	49
MII oocyte	GSE49828_RRBS_MII_Oocyte1_methylation_calling.bed.txt.gz	3027532	152	26
MII oocyte	GSE49828_RRBS_MII_Oocyte2_methylation_calling.bed.txt.gz	2956110	154	24
zygote/PN	GSE49828_RRBS_Zygote1_methylation_calling.bed.txt.gz	3886600	192	30
zygote/PN	GSE49828_RRBS_Zygote2_methylation_calling.bed.txt.gz	2337622	125	23
2-cell	GSE49828_RRBS_2-cell1_methylation_calling.bed.txt.gz	3048017	170	28
2-cell	GSE49828_RRBS_2-cell2_methylation_calling.bed.txt.gz	3399612	174	27
4-cell	GSE49828_RRBS_4-cell1_methylation_calling.bed.txt.gz	4300892	219	34
4-cell	GSE49828_RRBS_4-cell2_methylation_calling.bed.txt.gz	3842854	183	24
8-cell	GSE49828_RRBS_8-cell1_methylation_calling.bed.txt.gz	4358636	239	34
8-cell	GSE49828_RRBS_8-cell2_methylation_calling.bed.txt.gz	4502923	234	31
8-cell	GSE49828_RRBS_8-cell3_methylation_calling.bed.txt.gz	5038054	273	33
morula	GSE49828_RRBS_Morula1_methylation_calling.bed.txt.gz	4619729	274	35
morula	GSE49828_RRBS_Morula2_methylation_calling.bed.txt.gz	4214779	234	30
morula	GSE49828_RRBS_Morula3_methylation_calling.bed.txt.gz	4108865	221	30
