## Supplementary material for "An entropy-based diagnostic framework for characterizing methylation state dynamics during preimplantation development": GSE49828_gamete_to_embryo_directional_stage_metrics.tsv

stage	n_regions_valid	s_epi	s_epi_age	age_projection	directional_reset_score_from_sperm
sperm	77	0.31808257060226175	0.353853280820592	0.22667192211610593	0.0
MII oocyte	28	0.270424827118215	0.2614578691911359	0.1183615581722883	1.0
zygote/PN	30	0.3589549955989699	0.36887910406470004	0.3041542990684119	-0.16262521026875063
2-cell	30	0.2699529065398283	0.34112492500170066	0.12819664695285027	0.13775960942668125
4-cell	35	0.24443862150996298	0.296283973478117	0.04606919050978455	0.62307539224298
8-cell	39	0.30219050804808556	0.3600151598379428	0.1773885993918546	-0.0666903140392135
morula	38	0.2514512133644924	0.30342724336201604	0.1380300917546447	0.5457634374832947
