## Supplementary material for "An entropy-based diagnostic framework for characterizing methylation state dynamics during preimplantation development": GSE49828_gamete_to_embryo_directional_transition_metrics.tsv

transition	stage_from	stage_to	delta_s_epi_age_reduction	absolute_step_change	reduction_rank
sperm -> MII oocyte	sperm	MII oocyte	0.09239541162945608	0.09239541162945608	1
MII oocyte -> zygote/PN	MII oocyte	zygote/PN	-0.10742123487356414	0.10742123487356414	6
zygote/PN -> 2-cell	zygote/PN	2-cell	0.027754179062999373	0.027754179062999373	4
2-cell -> 4-cell	2-cell	4-cell	0.04484095152358364	0.04484095152358364	3
4-cell -> 8-cell	4-cell	8-cell	-0.06373118635982578	0.06373118635982578	5
8-cell -> morula	8-cell	morula	0.05658791647592676	0.05658791647592676	2
