## Supplementary material for "An entropy-based diagnostic framework for characterizing methylation state dynamics during preimplantation development": GSE49828_independent_dna_download_manifest.tsv

stage	filename	url	local_path	size_bytes	gzip_ok	status
MII oocyte	GSE49828_RRBS_MII_Oocyte1_methylation_calling.bed.txt.gz	https://ftp.ncbi.nlm.nih.gov/geo/series/GSE49nnn/GSE49828/suppl/GSE49828_RRBS_MII_Oocyte1_methylation_calling.bed.txt.gz	E:\TRO_Project_backup_2026-05-21\TRO_Project_current_results\data_raw\GSE49828_independent_dna\GSE49828_RRBS_MII_Oocyte1_methylation_calling.bed.txt.gz	90518337	True	downloaded
MII oocyte	GSE49828_RRBS_MII_Oocyte2_methylation_calling.bed.txt.gz	https://ftp.ncbi.nlm.nih.gov/geo/series/GSE49nnn/GSE49828/suppl/GSE49828_RRBS_MII_Oocyte2_methylation_calling.bed.txt.gz	E:\TRO_Project_backup_2026-05-21\TRO_Project_current_results\data_raw\GSE49828_independent_dna\GSE49828_RRBS_MII_Oocyte2_methylation_calling.bed.txt.gz	89433025	True	exists
zygote/PN	GSE49828_RRBS_Zygote1_methylation_calling.bed.txt.gz	https://ftp.ncbi.nlm.nih.gov/geo/series/GSE49nnn/GSE49828/suppl/GSE49828_RRBS_Zygote1_methylation_calling.bed.txt.gz	E:\TRO_Project_backup_2026-05-21\TRO_Project_current_results\data_raw\GSE49828_independent_dna\GSE49828_RRBS_Zygote1_methylation_calling.bed.txt.gz	128078131	True	downloaded
zygote/PN	GSE49828_RRBS_Zygote2_methylation_calling.bed.txt.gz	https://ftp.ncbi.nlm.nih.gov/geo/series/GSE49nnn/GSE49828/suppl/GSE49828_RRBS_Zygote2_methylation_calling.bed.txt.gz	E:\TRO_Project_backup_2026-05-21\TRO_Project_current_results\data_raw\GSE49828_independent_dna\GSE49828_RRBS_Zygote2_methylation_calling.bed.txt.gz	69949756	True	exists
2-cell	GSE49828_RRBS_2-cell1_methylation_calling.bed.txt.gz	https://ftp.ncbi.nlm.nih.gov/geo/series/GSE49nnn/GSE49828/suppl/GSE49828_RRBS_2-cell1_methylation_calling.bed.txt.gz	E:\TRO_Project_backup_2026-05-21\TRO_Project_current_results\data_raw\GSE49828_independent_dna\GSE49828_RRBS_2-cell1_methylation_calling.bed.txt.gz	91486116	True	exists
2-cell	GSE49828_RRBS_2-cell2_methylation_calling.bed.txt.gz	https://ftp.ncbi.nlm.nih.gov/geo/series/GSE49nnn/GSE49828/suppl/GSE49828_RRBS_2-cell2_methylation_calling.bed.txt.gz	E:\TRO_Project_backup_2026-05-21\TRO_Project_current_results\data_raw\GSE49828_independent_dna\GSE49828_RRBS_2-cell2_methylation_calling.bed.txt.gz	104603136	True	downloaded
4-cell	GSE49828_RRBS_4-cell1_methylation_calling.bed.txt.gz	https://ftp.ncbi.nlm.nih.gov/geo/series/GSE49nnn/GSE49828/suppl/GSE49828_RRBS_4-cell1_methylation_calling.bed.txt.gz	E:\TRO_Project_backup_2026-05-21\TRO_Project_current_results\data_raw\GSE49828_independent_dna\GSE49828_RRBS_4-cell1_methylation_calling.bed.txt.gz	149433287	True	downloaded
4-cell	GSE49828_RRBS_4-cell2_methylation_calling.bed.txt.gz	https://ftp.ncbi.nlm.nih.gov/geo/series/GSE49nnn/GSE49828/suppl/GSE49828_RRBS_4-cell2_methylation_calling.bed.txt.gz	E:\TRO_Project_backup_2026-05-21\TRO_Project_current_results\data_raw\GSE49828_independent_dna\GSE49828_RRBS_4-cell2_methylation_calling.bed.txt.gz	119636842	True	exists
8-cell	GSE49828_RRBS_8-cell1_methylation_calling.bed.txt.gz	https://ftp.ncbi.nlm.nih.gov/geo/series/GSE49nnn/GSE49828/suppl/GSE49828_RRBS_8-cell1_methylation_calling.bed.txt.gz	E:\TRO_Project_backup_2026-05-21\TRO_Project_current_results\data_raw\GSE49828_independent_dna\GSE49828_RRBS_8-cell1_methylation_calling.bed.txt.gz	145696645	True	exists
8-cell	GSE49828_RRBS_8-cell2_methylation_calling.bed.txt.gz	https://ftp.ncbi.nlm.nih.gov/geo/series/GSE49nnn/GSE49828/suppl/GSE49828_RRBS_8-cell2_methylation_calling.bed.txt.gz	E:\TRO_Project_backup_2026-05-21\TRO_Project_current_results\data_raw\GSE49828_independent_dna\GSE49828_RRBS_8-cell2_methylation_calling.bed.txt.gz	150083640	True	downloaded
8-cell	GSE49828_RRBS_8-cell3_methylation_calling.bed.txt.gz	https://ftp.ncbi.nlm.nih.gov/geo/series/GSE49nnn/GSE49828/suppl/GSE49828_RRBS_8-cell3_methylation_calling.bed.txt.gz	E:\TRO_Project_backup_2026-05-21\TRO_Project_current_results\data_raw\GSE49828_independent_dna\GSE49828_RRBS_8-cell3_methylation_calling.bed.txt.gz	171384785	True	downloaded
morula	GSE49828_RRBS_Morula1_methylation_calling.bed.txt.gz	https://ftp.ncbi.nlm.nih.gov/geo/series/GSE49nnn/GSE49828/suppl/GSE49828_RRBS_Morula1_methylation_calling.bed.txt.gz	E:\TRO_Project_backup_2026-05-21\TRO_Project_current_results\data_raw\GSE49828_independent_dna\GSE49828_RRBS_Morula1_methylation_calling.bed.txt.gz	154928210	True	downloaded
morula	GSE49828_RRBS_Morula2_methylation_calling.bed.txt.gz	https://ftp.ncbi.nlm.nih.gov/geo/series/GSE49nnn/GSE49828/suppl/GSE49828_RRBS_Morula2_methylation_calling.bed.txt.gz	E:\TRO_Project_backup_2026-05-21\TRO_Project_current_results\data_raw\GSE49828_independent_dna\GSE49828_RRBS_Morula2_methylation_calling.bed.txt.gz	136545629	True	downloaded
morula	GSE49828_RRBS_Morula3_methylation_calling.bed.txt.gz	https://ftp.ncbi.nlm.nih.gov/geo/series/GSE49nnn/GSE49828/suppl/GSE49828_RRBS_Morula3_methylation_calling.bed.txt.gz	E:\TRO_Project_backup_2026-05-21\TRO_Project_current_results\data_raw\GSE49828_independent_dna\GSE49828_RRBS_Morula3_methylation_calling.bed.txt.gz	128787114	True	exists
