## Supplementary material for "An entropy-based diagnostic framework for characterizing methylation state dynamics during preimplantation development": GSE49828_independent_dna_processing_qc.tsv

stage	cg_lines	matched_cpg	covered_regions	filename
MII oocyte	3027532	152	26	GSE49828_RRBS_MII_Oocyte1_methylation_calling.bed.txt.gz
MII oocyte	2956110	154	24	GSE49828_RRBS_MII_Oocyte2_methylation_calling.bed.txt.gz
zygote/PN	3886600	192	30	GSE49828_RRBS_Zygote1_methylation_calling.bed.txt.gz
zygote/PN	2337622	125	23	GSE49828_RRBS_Zygote2_methylation_calling.bed.txt.gz
2-cell	3048017	170	28	GSE49828_RRBS_2-cell1_methylation_calling.bed.txt.gz
2-cell	3399612	174	27	GSE49828_RRBS_2-cell2_methylation_calling.bed.txt.gz
4-cell	4300892	219	34	GSE49828_RRBS_4-cell1_methylation_calling.bed.txt.gz
4-cell	3842854	183	24	GSE49828_RRBS_4-cell2_methylation_calling.bed.txt.gz
8-cell	4358636	239	34	GSE49828_RRBS_8-cell1_methylation_calling.bed.txt.gz
8-cell	4502923	234	31	GSE49828_RRBS_8-cell2_methylation_calling.bed.txt.gz
8-cell	5038054	273	33	GSE49828_RRBS_8-cell3_methylation_calling.bed.txt.gz
morula	4619729	274	35	GSE49828_RRBS_Morula1_methylation_calling.bed.txt.gz
morula	4214779	234	30	GSE49828_RRBS_Morula2_methylation_calling.bed.txt.gz
morula	4108865	221	30	GSE49828_RRBS_Morula3_methylation_calling.bed.txt.gz
