## Supplementary material for "An entropy-based diagnostic framework for characterizing methylation state dynamics during preimplantation development": GSE49828_independent_DNA_validation_stage_metrics.tsv

stage	n_regions_valid	s_epi	s_epi_age	age_projection
MII oocyte	28	0.270424827118215	0.2614578691911359	0.1183615581722883
zygote/PN	30	0.3589549955989699	0.36887910406470004	0.3041542990684119
2-cell	30	0.2699529065398283	0.34112492500170066	0.12819664695285027
4-cell	35	0.24443862150996298	0.296283973478117	0.04606919050978455
8-cell	39	0.30219050804808556	0.3600151598379428	0.1773885993918546
morula	38	0.2514512133644924	0.30342724336201604	0.1380300917546447
