## Supplementary material for "An entropy-based diagnostic framework for characterizing methylation state dynamics during preimplantation development": GSE56697_maternal_paternal_branch_stage_metrics.tsv

branch	stage	role	n_common_windows	mean_methylation	distance_to_gamete_L1	distance_to_gamete_L2	branch_reset_score
paternal	sperm	gamete_input	3852	0.7918591843737672	0.0	0.0	0.0
paternal	2-cell paternal	embryo_output	3852	0.41863921049374897	0.3741285161423555	0.40186273156763325	0.6943045415524393
paternal	4-cell paternal	embryo_output	3852	0.42039563156058135	0.3730527847677681	0.40934709787100887	0.6910370553273528
paternal	ICM paternal	embryo_output	3852	0.25431412807107884	0.5375683266703731	0.5512926769991979	1.0
paternal	E6.5 paternal	embryo_output	3852	0.5978091186680071	0.19740886318169595	0.21864638759169983	0.36099311756388225
paternal	E7.5 paternal	embryo_output	3852	0.7350566408000553	0.08066851416243341	0.10662671222875023	0.10567029295071179
maternal	oocyte	gamete_input	3989	0.5577612371359614	0.0	0.0	0.0
maternal	2-cell maternal	embryo_output	3989	0.49405139281856747	0.09641119969039437	0.1254435818102655	0.18415251978011873
maternal	4-cell maternal	embryo_output	3989	0.4181005543330138	0.1651084038533275	0.19495364702906218	0.4036874823339192
maternal	ICM maternal	embryo_output	3989	0.21179885555429986	0.3476889341656522	0.35999551185260764	1.0
maternal	E6.5 maternal	embryo_output	3989	0.6031914952464137	0.09334863097796216	0.12032456700708956	-0.1313156011435564
maternal	E7.5 maternal	embryo_output	3989	0.7440803805401496	0.19726931545136736	0.22063427855646708	-0.5385531876395907
