## Supplementary material for "An entropy-based diagnostic framework for characterizing methylation state dynamics during preimplantation development": GSE56697_maternal_paternal_branch_summary.tsv

branch	gamete_input	n_common_windows	input_mean_methylation	minimum_embryo_stage	minimum_embryo_mean_methylation	best_demethylation_transition
paternal	sperm	3852	0.7918591843737672	ICM paternal	0.25431412807107884	sperm -> 2-cell paternal
maternal	oocyte	3989	0.5577612371359614	ICM maternal	0.21179885555429986	4-cell maternal -> ICM maternal
