## Supplementary material for "An entropy-based diagnostic framework for characterizing methylation state dynamics during preimplantation development": GSE56697_maternal_paternal_branch_transition_metrics.tsv

branch	transition	transition_cost_zL2	methylation_drop	productive_demethylation_gain	reset_efficiency
paternal	sperm -> 2-cell paternal	1.0805893377953573	0.37321997388001826	0.37321997388001826	0.34538557880042575
paternal	2-cell paternal -> 4-cell paternal	0.4333804554549394	-0.001756421066832381	0.0	0.0
paternal	4-cell paternal -> ICM paternal	0.49139980806501055	0.1660815034895025	0.1660815034895025	0.33797632958686563
paternal	ICM paternal -> E6.5 paternal	1.4855820595957712	-0.3434949905969283	0.0	0.0
paternal	E6.5 paternal -> E7.5 paternal	0.6740953001902963	-0.13724752213204816	0.0	0.0
maternal	oocyte -> 2-cell maternal	0.7746897368073062	0.0637098443173939	0.0637098443173939	0.08223917433056284
maternal	2-cell maternal -> 4-cell maternal	0.3905216477539316	0.07595083848555367	0.07595083848555367	0.19448560386442504
maternal	4-cell maternal -> ICM maternal	0.5314141196252158	0.20630169877871393	0.20630169877871393	0.3882126785118354
maternal	ICM maternal -> E6.5 maternal	1.1168655154721499	-0.3913926396921138	0.0	0.0
maternal	E6.5 maternal -> E7.5 maternal	0.6692904732152106	-0.1408888852937359	0.0	0.0
