## Supplementary material for "An entropy-based diagnostic framework for characterizing methylation state dynamics during preimplantation development": GSE56697_paired_paternal_operator_manifest.tsv

stage	role	gsm	file	url	local_path	size_bytes	windows_after_filter
sperm	paternal_gamete_input	GSM1386020	GSM1386020_sperm_mc_CG_plus.bed.gz	https://ftp.ncbi.nlm.nih.gov/geo/samples/GSM1386nnn/GSM1386020/suppl/GSM1386020_sperm_mc_CG_plus.bed.gz	E:\TRO_Project_backup_2026-05-21\TRO_Project_current_results\data_raw\GSE56697_parental_methylome\GSM1386020_sperm_mc_CG_plus.bed.gz	183960822	5299
2-cell paternal	paternal_embryo_output	GSM1386021	GSM1386021_2cell_mc_CG_paternal_plus.bed.gz	https://ftp.ncbi.nlm.nih.gov/geo/samples/GSM1386nnn/GSM1386021/suppl/GSM1386021_2cell_mc_CG_paternal_plus.bed.gz	E:\TRO_Project_backup_2026-05-21\TRO_Project_current_results\data_raw\GSE56697_parental_methylome\GSM1386021_2cell_mc_CG_paternal_plus.bed.gz	20332888	4119
4-cell paternal	paternal_embryo_output	GSM1386022	GSM1386022_4cell_mc_CG_paternal_plus.bed.gz	https://ftp.ncbi.nlm.nih.gov/geo/samples/GSM1386nnn/GSM1386022/suppl/GSM1386022_4cell_mc_CG_paternal_plus.bed.gz	E:\TRO_Project_backup_2026-05-21\TRO_Project_current_results\data_raw\GSE56697_parental_methylome\GSM1386022_4cell_mc_CG_paternal_plus.bed.gz	20694635	4145
ICM paternal	paternal_embryo_output	GSM1386023	GSM1386023_ICM_mc_CG_paternal_plus.bed.gz	https://ftp.ncbi.nlm.nih.gov/geo/samples/GSM1386nnn/GSM1386023/suppl/GSM1386023_ICM_mc_CG_paternal_plus.bed.gz	E:\TRO_Project_backup_2026-05-21\TRO_Project_current_results\data_raw\GSE56697_parental_methylome\GSM1386023_ICM_mc_CG_paternal_plus.bed.gz	19939240	4094
E6.5 paternal	paternal_embryo_output	GSM1386024	GSM1386024_E65_mc_CG_paternal_plus.bed.gz	https://ftp.ncbi.nlm.nih.gov/geo/samples/GSM1386nnn/GSM1386024/suppl/GSM1386024_E65_mc_CG_paternal_plus.bed.gz	E:\TRO_Project_backup_2026-05-21\TRO_Project_current_results\data_raw\GSE56697_parental_methylome\GSM1386024_E65_mc_CG_paternal_plus.bed.gz	30647439	4357
E7.5 paternal	paternal_embryo_output	GSM1386025	GSM1386025_E75_mc_CG_paternal_plus.bed.gz	https://ftp.ncbi.nlm.nih.gov/geo/samples/GSM1386nnn/GSM1386025/suppl/GSM1386025_E75_mc_CG_paternal_plus.bed.gz	E:\TRO_Project_backup_2026-05-21\TRO_Project_current_results\data_raw\GSE56697_parental_methylome\GSM1386025_E75_mc_CG_paternal_plus.bed.gz	25073261	4188
