## Supplementary material for "An entropy-based diagnostic framework for characterizing methylation state dynamics during preimplantation development": GSE56697_paired_paternal_operator_robustness_by_bins.tsv

bin_size_bp	n_common_windows	ground_zero_stage_by_min_paternal_methylation	best_demethylation_transition	sperm_mean_methylation	minimum_embryo_mean_methylation	ICM_paternal_reset_score	sperm_to_2cell_drop	fourcell_to_ICM_drop
100000	15102	ICM paternal	sperm -> 2-cell paternal	0.7982010853988402	0.25716758775577686	1.0	0.3717561546751128	0.17374167296202125
250000	7015	ICM paternal	sperm -> 2-cell paternal	0.794267329085825	0.25815166544135765	1.0	0.370188860543494	0.17014503280253512
500000	3852	ICM paternal	sperm -> 2-cell paternal	0.7918591843737672	0.25431412807107884	1.0	0.37321997388001826	0.1660815034895025
1000000	2180	ICM paternal	sperm -> 2-cell paternal	0.7903675693144939	0.24867076419039258	1.0	0.37780360464691853	0.16337780997778073
