## Supplementary material for "An entropy-based diagnostic framework for characterizing methylation state dynamics during preimplantation development": GSE56697_paired_paternal_operator_robustness_stage_metrics.tsv

bin_size_bp	stage	n_common_windows	mean_methylation	distance_to_sperm_L1	distance_to_sperm_L2	paternal_reset_score
100000	sperm	15102	0.7982010853988402	0.0	0.0	0.0
100000	2-cell paternal	15102	0.42644493072372736	0.3738583343868851	0.4085740638120392	0.6871222508303394
100000	4-cell paternal	15102	0.4309092607177981	0.37023066019256445	0.41487938334625235	0.6788707654537056
100000	ICM paternal	15102	0.25716758775577686	0.541325903778	0.5612646981072815	1.0
100000	E6.5 paternal	15102	0.6018386899985929	0.20543466290377313	0.23273648071103872	0.36293944137594536
100000	E7.5 paternal	15102	0.7402798758360916	0.1008309679970381	0.12837801271995353	0.10705660521035064
250000	sperm	7015	0.794267329085825	0.0	0.0	0.0
250000	2-cell paternal	7015	0.424078468542331	0.3713586992659443	0.4017172965640518	0.6905018555641195
250000	4-cell paternal	7015	0.42829669824389277	0.3680024394813909	0.40810167787359686	0.68263372189892
250000	ICM paternal	7015	0.25815166544135765	0.5362110174214069	0.5520594007509361	1.0
250000	E6.5 paternal	7015	0.5983213854013542	0.20039399465761745	0.22432988833729625	0.36549192081508586
250000	E7.5 paternal	7015	0.7360244491674585	0.08824887789693898	0.1157285705573486	0.10863864622502638
500000	sperm	3852	0.7918591843737672	0.0	0.0	0.0
500000	2-cell paternal	3852	0.41863921049374897	0.3741285161423555	0.40186273156763325	0.6943045415524393
500000	4-cell paternal	3852	0.42039563156058135	0.3730527847677681	0.40934709787100887	0.6910370553273528
500000	ICM paternal	3852	0.25431412807107884	0.5375683266703731	0.5512926769991979	1.0
500000	E6.5 paternal	3852	0.5978091186680071	0.19740886318169595	0.21864638759169983	0.36099311756388225
500000	E7.5 paternal	3852	0.7350566408000553	0.08066851416243341	0.10662671222875023	0.10567029295071179
1000000	sperm	2180	0.7903675693144939	0.0	0.0	0.0
1000000	2-cell paternal	2180	0.4125639646675754	0.37898612862407893	0.40436839809291153	0.6974447718227998
1000000	4-cell paternal	2180	0.4120485741681733	0.38028317319643	0.41370874969223287	0.6983962090373576
1000000	ICM paternal	2180	0.24867076419039258	0.5418714368251708	0.5545219284857172	1.0
1000000	E6.5 paternal	2180	0.5994852663658577	0.1934126356755999	0.21212902426770994	0.35237849133133714
1000000	E7.5 paternal	2180	0.7344262560551827	0.07504023203997236	0.10154997410254422	0.10327052463692335
