## Supplementary material for "An entropy-based diagnostic framework for characterizing methylation state dynamics during preimplantation development": GSE56697_paired_paternal_operator_robustness_transition_metrics.tsv

bin_size_bp	transition	stage_from	stage_to	transition_cost_zL2	methylation_drop	productive_demethylation_gain	reset_efficiency
100000	sperm -> 2-cell paternal	sperm	2-cell paternal	1.0637870400966685	0.3717561546751128	0.3717561546751128	0.34946482769834325
100000	2-cell paternal -> 4-cell paternal	2-cell paternal	4-cell paternal	0.47791612651861287	-0.004464329994070759	0.0	0.0
100000	4-cell paternal -> ICM paternal	4-cell paternal	ICM paternal	0.5421338006606683	0.17374167296202125	0.17374167296202125	0.32047747760846484
100000	ICM paternal -> E6.5 paternal	ICM paternal	E6.5 paternal	1.424196346307978	-0.34467110224281605	0.0	0.0
100000	E6.5 paternal -> E7.5 paternal	E6.5 paternal	E7.5 paternal	0.624253988952501	-0.13844118583749865	0.0	0.0
250000	sperm -> 2-cell paternal	sperm	2-cell paternal	1.0663465861106571	0.370188860543494	0.370188860543494	0.34715622984615496
250000	2-cell paternal -> 4-cell paternal	2-cell paternal	4-cell paternal	0.44920939366753676	-0.004218229701561771	0.0	0.0
250000	4-cell paternal -> ICM paternal	4-cell paternal	ICM paternal	0.5075006998453632	0.17014503280253512	0.17014503280253512	0.335260686053002
250000	ICM paternal -> E6.5 paternal	ICM paternal	E6.5 paternal	1.4439008004442486	-0.3401697199599965	0.0	0.0
250000	E6.5 paternal -> E7.5 paternal	E6.5 paternal	E7.5 paternal	0.6502605493131349	-0.1377030637661043	0.0	0.0
500000	sperm -> 2-cell paternal	sperm	2-cell paternal	1.0805893377953573	0.37321997388001826	0.37321997388001826	0.34538557880042575
500000	2-cell paternal -> 4-cell paternal	2-cell paternal	4-cell paternal	0.4333804554549394	-0.001756421066832381	0.0	0.0
500000	4-cell paternal -> ICM paternal	4-cell paternal	ICM paternal	0.49139980806501055	0.1660815034895025	0.1660815034895025	0.33797632958686563
500000	ICM paternal -> E6.5 paternal	ICM paternal	E6.5 paternal	1.4855820595957712	-0.3434949905969283	0.0	0.0
500000	E6.5 paternal -> E7.5 paternal	E6.5 paternal	E7.5 paternal	0.6740953001902963	-0.13724752213204816	0.0	0.0
1000000	sperm -> 2-cell paternal	sperm	2-cell paternal	1.1130470829530632	0.37780360464691853	0.37780360464691853	0.33943182676922784
1000000	2-cell paternal -> 4-cell paternal	2-cell paternal	4-cell paternal	0.49379499750082967	0.0005153904994020797	0.0005153904994020797	0.0010437337397311598
1000000	4-cell paternal -> ICM paternal	4-cell paternal	ICM paternal	0.5478281668034631	0.16337780997778073	0.16337780997778073	0.29822820343663264
1000000	ICM paternal -> E6.5 paternal	ICM paternal	E6.5 paternal	1.4822801231658096	-0.35081450217546517	0.0	0.0
1000000	E6.5 paternal -> E7.5 paternal	E6.5 paternal	E7.5 paternal	0.7042353336574517	-0.134940989689325	0.0	0.0
