## Supplementary material for "An entropy-based diagnostic framework for characterizing methylation state dynamics during preimplantation development": GSE56697_paired_paternal_operator_stage_metrics.tsv

stage	role	n_common_windows	mean_methylation	methylation_entropy	distance_to_sperm_L1	distance_to_sperm_L2	demethylation_depth_from_sperm	hypermethylation_from_sperm	paternal_reset_score	low_methylation_rank	reset_score_rank
sperm	paternal_gamete_input	3852	0.7918591843737672	0.493194718603442	0.0	0.0	0.0	0.0	0.0	6	6
2-cell paternal	paternal_embryo_output	3852	0.41863921049374897	0.621218486891681	0.3741285161423555	0.40186273156763325	0.3736742450111869	0.0004542711311686478	0.6943045415524393	2	2
4-cell paternal	paternal_embryo_output	3852	0.42039563156058135	0.6017534300782297	0.3730527847677681	0.40934709787100887	0.37225816879047696	0.0007946159772911311	0.6910370553273528	3	3
ICM paternal	paternal_embryo_output	3852	0.25431412807107884	0.5225685424414949	0.5375683266703731	0.5512926769991979	0.5375566914865307	1.1635183842338926e-05	1.0	1	1
E6.5 paternal	paternal_embryo_output	3852	0.5978091186680071	0.6572319003733428	0.19740886318169595	0.21864638759169983	0.19572946444372805	0.001679398737967902	0.36099311756388225	4	4
E7.5 paternal	paternal_embryo_output	3852	0.7350566408000553	0.5577211239904235	0.08066851416243341	0.10662671222875023	0.06873552886807269	0.011932985294360736	0.10567029295071179	5	5
