## Supplementary material for "An entropy-based diagnostic framework for characterizing methylation state dynamics during preimplantation development": GSE56697_paired_paternal_operator_transition_metrics.tsv

transition	stage_from	stage_to	transition_cost_zL2	mean_methylation_from	mean_methylation_to	methylation_drop	productive_demethylation_gain	reset_efficiency	cost_rank	efficiency_rank
sperm -> 2-cell paternal	sperm	2-cell paternal	1.0805893377953573	0.7918591843737672	0.41863921049374897	0.37321997388001826	0.37321997388001826	0.34538557880042575	2	1
2-cell paternal -> 4-cell paternal	2-cell paternal	4-cell paternal	0.4333804554549394	0.41863921049374897	0.42039563156058135	-0.001756421066832381	0.0	0.0	5	3
4-cell paternal -> ICM paternal	4-cell paternal	ICM paternal	0.49139980806501055	0.42039563156058135	0.25431412807107884	0.1660815034895025	0.1660815034895025	0.33797632958686563	4	2
ICM paternal -> E6.5 paternal	ICM paternal	E6.5 paternal	1.4855820595957712	0.25431412807107884	0.5978091186680071	-0.3434949905969283	0.0	0.0	1	3
E6.5 paternal -> E7.5 paternal	E6.5 paternal	E7.5 paternal	0.6740953001902963	0.5978091186680071	0.7350566408000553	-0.13724752213204816	0.0	0.0	3	3
