## Supplementary material for "An entropy-based diagnostic framework for characterizing methylation state dynamics during preimplantation development": GSE81233_cmet_stage_summary.tsv

stage	n_files	min_mb	median_mb	max_mb	total_gb
2-cell	21	192.51039028167725	753.1349868774414	1139.665813446045	15.40971380379051
4-cell	25	188.2130937576294	570.6615447998047	980.7033634185791	13.149034672416747
8-cell	48	3.357895851135254	412.23956632614136	910.694655418396	17.37700843065977
GV oocyte	8	197.66966819763184	296.87081146240234	817.8018760681152	2.7193655986338854
ICM	19	72.55173397064209	767.8270101547241	1692.7604656219482	14.422311407513916
MII oocyte	36	122.09962177276611	259.2903971672058	1888.2441892623901	12.563099437393248
TE	13	31.83041000366211	523.5781173706055	1410.762454032898	8.619509254582226
blastocyst	5	1105.095700263977	1133.18208694458	1193.070972442627	5.540947969071567
morula	8	58.93367290496826	81.07662296295166	377.17433071136475	1.1356706768274307
other	49	3.1380786895751953	447.48725605010986	4467.71364402771	56.77842393424362
sperm	7	116.80533981323242	412.7914390563965	984.1495161056519	3.7527455976232886
zygote/PN	30	101.24498653411865	280.3182563781738	859.1975183486938	9.407354218885303
