## Supplementary material for "An entropy-based diagnostic framework for characterizing methylation state dynamics during preimplantation development": GSE81233_excluded_corrupt_or_missing_files.tsv

kind	filename	time	size_bytes	type	size_mb	stage	url	sample_id	exclusion_reason
File	GSM2986343_scBS-2C-10-1.Cmet.bed.gz	01/22/2018 21:23:09	979057221	BED	933.7017259597778	2-cell	https://ftp.ncbi.nlm.nih.gov/geo/samples/GSM2986nnn/GSM2986343/suppl/GSM2986343_scBS-2C-10-1.Cmet.bed.gz	GSM2986343	gzip_integrity_failed_after_clean_aria2_and_curl_download
