## Supplementary material for "An entropy-based diagnostic framework for characterizing methylation state dynamics during preimplantation development": GSE81233_pilot_url_head_check.tsv

stage	filename	size_mb	url	http_status	content_length	content_type	final_url
MII oocyte	GSM2481614_scBS-P-MII-1.Cmet.bed.gz	122.09962177276611	https://ftp.ncbi.nlm.nih.gov/geo/samples/GSM2481nnn/GSM2481614/suppl/GSM2481614_scBS-P-MII-1.Cmet.bed.gz	200	128030733	application/x-gzip	https://ftp.ncbi.nlm.nih.gov/geo/samples/GSM2481nnn/GSM2481614/suppl/GSM2481614_scBS-P-MII-1.Cmet.bed.gz
MII oocyte	GSM2481557_scBS-E-MII-20.Cmet.bed.gz	158.61921310424805	https://ftp.ncbi.nlm.nih.gov/geo/samples/GSM2481nnn/GSM2481557/suppl/GSM2481557_scBS-E-MII-20.Cmet.bed.gz	200	166324300	application/x-gzip	https://ftp.ncbi.nlm.nih.gov/geo/samples/GSM2481nnn/GSM2481557/suppl/GSM2481557_scBS-E-MII-20.Cmet.bed.gz
zygote/PN	GSM2481555_scBS-D-PN7-2.Cmet.bed.gz	101.24498653411865	https://ftp.ncbi.nlm.nih.gov/geo/samples/GSM2481nnn/GSM2481555/suppl/GSM2481555_scBS-D-PN7-2.Cmet.bed.gz	200	106163063	application/x-gzip	https://ftp.ncbi.nlm.nih.gov/geo/samples/GSM2481nnn/GSM2481555/suppl/GSM2481555_scBS-D-PN7-2.Cmet.bed.gz
zygote/PN	GSM2481574_scBS-H-PN2-2.Cmet.bed.gz	115.26491069793701	https://ftp.ncbi.nlm.nih.gov/geo/samples/GSM2481nnn/GSM2481574/suppl/GSM2481574_scBS-H-PN2-2.Cmet.bed.gz	200	120864019	application/x-gzip	https://ftp.ncbi.nlm.nih.gov/geo/samples/GSM2481nnn/GSM2481574/suppl/GSM2481574_scBS-H-PN2-2.Cmet.bed.gz
2-cell	GSM2481533_scBS-2C-6-1.Cmet.bed.gz	192.51039028167725	https://ftp.ncbi.nlm.nih.gov/geo/samples/GSM2481nnn/GSM2481533/suppl/GSM2481533_scBS-2C-6-1.Cmet.bed.gz	200	201861775	application/x-gzip	https://ftp.ncbi.nlm.nih.gov/geo/samples/GSM2481nnn/GSM2481533/suppl/GSM2481533_scBS-2C-6-1.Cmet.bed.gz
2-cell	GSM2481535_scBS-2C-8-1.Cmet.bed.gz	347.8129949569702	https://ftp.ncbi.nlm.nih.gov/geo/samples/GSM2481nnn/GSM2481535/suppl/GSM2481535_scBS-2C-8-1.Cmet.bed.gz	200	364708359	application/x-gzip	https://ftp.ncbi.nlm.nih.gov/geo/samples/GSM2481nnn/GSM2481535/suppl/GSM2481535_scBS-2C-8-1.Cmet.bed.gz
4-cell	GSM2481552_scBS-4C-8-4.Cmet.bed.gz	188.2130937576294	https://ftp.ncbi.nlm.nih.gov/geo/samples/GSM2481nnn/GSM2481552/suppl/GSM2481552_scBS-4C-8-4.Cmet.bed.gz	200	197355733	application/x-gzip	https://ftp.ncbi.nlm.nih.gov/geo/samples/GSM2481nnn/GSM2481552/suppl/GSM2481552_scBS-4C-8-4.Cmet.bed.gz
4-cell	GSM2481551_scBS-4C-8-3.Cmet.bed.gz	201.1424970626831	https://ftp.ncbi.nlm.nih.gov/geo/samples/GSM2481nnn/GSM2481551/suppl/GSM2481551_scBS-4C-8-3.Cmet.bed.gz	200	210913195	application/x-gzip	https://ftp.ncbi.nlm.nih.gov/geo/samples/GSM2481nnn/GSM2481551/suppl/GSM2481551_scBS-4C-8-3.Cmet.bed.gz
8-cell	GSM2481625_scBS-8C-1-8.Cmet.bed.gz	3.357895851135254	https://ftp.ncbi.nlm.nih.gov/geo/samples/GSM2481nnn/GSM2481625/suppl/GSM2481625_scBS-8C-1-8.Cmet.bed.gz	200	3521009	application/x-gzip	https://ftp.ncbi.nlm.nih.gov/geo/samples/GSM2481nnn/GSM2481625/suppl/GSM2481625_scBS-8C-1-8.Cmet.bed.gz
8-cell	GSM2986380_scBS-8C-2-7.Cmet.bed.gz	3.9630441665649414	https://ftp.ncbi.nlm.nih.gov/geo/samples/GSM2986nnn/GSM2986380/suppl/GSM2986380_scBS-8C-2-7.Cmet.bed.gz	200	4155553	application/x-gzip	https://ftp.ncbi.nlm.nih.gov/geo/samples/GSM2986nnn/GSM2986380/suppl/GSM2986380_scBS-8C-2-7.Cmet.bed.gz
morula	GSM2481644_scBS-Morula-1-1.Cmet.bed.gz	58.93367290496826	https://ftp.ncbi.nlm.nih.gov/geo/samples/GSM2481nnn/GSM2481644/suppl/GSM2481644_scBS-Morula-1-1.Cmet.bed.gz	200	61796435	application/x-gzip	https://ftp.ncbi.nlm.nih.gov/geo/samples/GSM2481nnn/GSM2481644/suppl/GSM2481644_scBS-Morula-1-1.Cmet.bed.gz
morula	GSM2481645_scBS-Morula-1-2.Cmet.bed.gz	62.04569911956787	https://ftp.ncbi.nlm.nih.gov/geo/samples/GSM2481nnn/GSM2481645/suppl/GSM2481645_scBS-Morula-1-2.Cmet.bed.gz	200	65059631	application/x-gzip	https://ftp.ncbi.nlm.nih.gov/geo/samples/GSM2481nnn/GSM2481645/suppl/GSM2481645_scBS-Morula-1-2.Cmet.bed.gz
blastocyst	GSM2481592_scBS-O-bst-4.Cmet.bed.gz	1105.095700263977	https://ftp.ncbi.nlm.nih.gov/geo/samples/GSM2481nnn/GSM2481592/suppl/GSM2481592_scBS-O-bst-4.Cmet.bed.gz	200	1158776829	application/x-gzip	https://ftp.ncbi.nlm.nih.gov/geo/samples/GSM2481nnn/GSM2481592/suppl/GSM2481592_scBS-O-bst-4.Cmet.bed.gz
ICM	GSM2986399_scBS-L-ICM2-s4.Cmet.bed.gz	72.55173397064209	https://ftp.ncbi.nlm.nih.gov/geo/samples/GSM2986nnn/GSM2986399/suppl/GSM2986399_scBS-L-ICM2-s4.Cmet.bed.gz	200	76076007	application/x-gzip	https://ftp.ncbi.nlm.nih.gov/geo/samples/GSM2986nnn/GSM2986399/suppl/GSM2986399_scBS-L-ICM2-s4.Cmet.bed.gz
TE	GSM2986406_scBS-L-TE2-s5.Cmet.bed.gz	31.83041000366211	https://ftp.ncbi.nlm.nih.gov/geo/samples/GSM2986nnn/GSM2986406/suppl/GSM2986406_scBS-L-TE2-s5.Cmet.bed.gz	200	33376604	application/x-gzip	https://ftp.ncbi.nlm.nih.gov/geo/samples/GSM2986nnn/GSM2986406/suppl/GSM2986406_scBS-L-TE2-s5.Cmet.bed.gz
