## Supplementary material for "An entropy-based diagnostic framework for characterizing methylation state dynamics during preimplantation development": GSE81233_valid204_adjacent_stage_mannwhitney.tsv

comparison	stage_a	stage_b	n_a	n_b	u_stat	p_value	cliffs_delta_a_minus_b	p_adj_BH
MII oocyte vs zygote/PN	MII oocyte	zygote/PN	36	30	571.0	0.6944874438682855	0.05740740740740741	0.6944874438682855
zygote/PN vs 2-cell	zygote/PN	2-cell	30	20	223.0	0.12979121084456322	-0.25666666666666665	0.17305494779275096
2-cell vs 4-cell	2-cell	4-cell	20	25	393.0	0.0011342056823320313	0.572	0.00907364545865625
4-cell vs 8-cell	4-cell	8-cell	25	45	385.0	0.030045199228862205	-0.31555555555555553	0.048072318766179525
8-cell vs morula	8-cell	morula	45	8	274.0	0.018054275061957965	0.5222222222222223	0.03793066833180588
morula vs blastocyst	morula	blastocyst	8	5	2.0	0.010309737991308444	-0.9	0.03793066833180588
blastocyst vs ICM	blastocyst	ICM	5	19	81.0	0.01896533416590294	0.7052631578947368	0.03793066833180588
ICM vs TE	ICM	TE	19	13	142.0	0.48978585233669536	0.14979757085020243	0.5597552598133662
