## Supplementary material for "An entropy-based diagnostic framework for characterizing methylation state dynamics during preimplantation development": GSE81233_valid204_bootstrap_stage_ci.tsv

stage	boot_mean	ci_low	ci_high
2-cell	0.1605669434579485	0.14266333869190348	0.17784454049932483
4-cell	0.11622898461390357	0.1003646529420545	0.13147189181119362
8-cell	0.1383324158204484	0.12032018058830427	0.15679847775181352
ICM	0.17378995526026683	0.15113668935225683	0.2000366436373333
MII oocyte	0.12682885678400221	0.11052353119994458	0.1466934198053697
TE	0.15156806700474895	0.10427912803998265	0.1982199605023745
blastocyst	0.21016442183828532	0.19891431104375515	0.2225791704814412
morula	0.0792511554064909	0.046119187792949524	0.12092210676668018
zygote/PN	0.13344916868926757	0.10975091191980613	0.15925389176707158
