## Supplementary material for "An entropy-based diagnostic framework for characterizing methylation state dynamics during preimplantation development": GSE81233_valid204_internal_reset_score.tsv

stage	n_samples	n_regions_valid	min_samples_required	s_epi	s_epi_age	age_projection	relative_reset_score_internal
MII oocyte	36	104	11	0.4361939613290521	0.446365860458853	0.065568956388088	0.0
zygote/PN	30	112	9	0.4119650162491262	0.4292531168413906	0.1066558264185428	0.10150861890136989
2-cell	20	144	6	0.3524717409010539	0.3753126443467982	0.1233033491327121	0.4214703379693812
4-cell	25	129	8	0.2927970071144575	0.323726010969903	0.0954981827871027	0.7274696578280893
8-cell	48	106	15	0.3617215186690529	0.3830423615266949	0.1246206064997735	0.3756195420380471
morula	8	56	3	0.2684453846984667	0.2777817165440405	0.0564183487125402	1.0
blastocyst	5	147	2	0.2848190184777659	0.3127181307953041	0.1139597829457198	0.7927657166327733
ICM	19	141	6	0.3290613097633697	0.3473458769624711	0.0780216258461139	0.5873623770122641
TE	13	147	4	0.3017228059412761	0.3219834265988331	0.0879217717346375	0.7378062430525599
