## Supplementary material for "An entropy-based diagnostic framework for characterizing methylation state dynamics during preimplantation development": GSE81233_valid204_sample_level_entropy_metrics.tsv

sample_id	stage	n_regions_covered	s_epi_sample	s_epi_age_sample	age_projection_sample
GSM2146951	MII oocyte	53	0.0942871735135394	0.0975116959081899	0.15697492359634
GSM2146952	MII oocyte	64	0.209755308443613	0.216956679883189	0.01690788343307641
GSM2146953	MII oocyte	56	0.1142369573284271	0.10325466451369461	-0.08487280987425026
GSM2146954	MII oocyte	70	0.13789782081216165	0.13370323488259286	-0.0429448142550001
GSM2481556	MII oocyte	50	0.11132725209368735	0.09118988105933468	0.06063236094539605
GSM2481557	MII oocyte	41	0.10398892383988134	0.10670786600133937	0.0512180933095891
GSM2481570	MII oocyte	59	0.08888137141717395	0.10256749118846625	4.857082139243213e-06
GSM2481581	MII oocyte	76	0.10159269224713613	0.11119635786289137	0.07083053107333608
GSM2481586	MII oocyte	40	0.07198322300385174	0.08382483642228339	0.05091096528216666
GSM2481587	MII oocyte	46	0.10406938195066998	0.12708015579445525	0.04892656762333824
GSM2481588	MII oocyte	55	0.0930804224294513	0.08417904972928726	0.010395438579904208
GSM2481589	MII oocyte	58	0.10487819669904831	0.10027700603202187	0.026753636439771505
GSM2481590	MII oocyte	56	0.18441185398118135	0.17095878847269036	-0.04110809142513044
GSM2481591	MII oocyte	59	0.14173272739459503	0.1534459542869958	0.03474814099924768
GSM2481614	MII oocyte	27	0.047386347629726745	0.04354786435411967	0.32643771899749374
GSM2481615	MII oocyte	44	0.14900169428909585	0.15594982707774166	0.00595536226820923
GSM2986307	MII oocyte	150	0.30518628913023915	0.31272728015743045	0.25187424512537737
GSM2986308	MII oocyte	73	0.11547522747456673	0.1063042745056647	-0.017965206377471787
GSM2986309	MII oocyte	98	0.10082813109239737	0.10582171766059624	0.09450449217430634
GSM2986310	MII oocyte	83	0.08625566274625855	0.0726088177633242	0.05639029026682794
GSM2986311	MII oocyte	98	0.11157997839718159	0.11910469337921667	0.09440035917503398
GSM2986312	MII oocyte	103	0.08847167113365403	0.09752781599208775	0.06897685442266852
GSM2986313	MII oocyte	100	0.1040672401989746	0.128400308299243	0.0951329244435558
GSM2986314	MII oocyte	102	0.1364065457611675	0.14113906786383362	0.11438022672288801
GSM2986315	MII oocyte	115	0.2976654910897374	0.31873768283341636	0.16415894759491148
GSM2986316	MII oocyte	95	0.12395411813767979	0.1639875751304736	0.07735538826831566
GSM2986317	MII oocyte	53	0.12947762110178337	0.14658520675402917	0.03701038126052055
GSM2986318	MII oocyte	46	0.07382159960487944	0.0840260508041443	-0.10845796070339524
GSM2986319	MII oocyte	68	0.10390964190585701	0.10635839327776245	0.014093647416779646
GSM2986320	MII oocyte	55	0.09271869625224834	0.07962586148339706	-0.03509952973477785
GSM2986321	MII oocyte	61	0.12270630661056953	0.11738425803918923	0.12685161433175624
GSM2986322	MII oocyte	57	0.11582774052625273	0.09898233424823791	0.08368513160660794
GSM2986323	MII oocyte	61	0.1357509388686744	0.13800739191355785	0.0846801132832218
GSM2986324	MII oocyte	70	0.11695102932935397	0.1307751554933436	0.018106948527464133
GSM2986325	MII oocyte	58	0.09682552769702756	0.11501828161698482	-0.03809061068019173
GSM2986326	MII oocyte	64	0.0971158287258595	0.09991441061984714	0.04519772287736341
GSM2481554	zygote/PN	52	0.06936577791756206	0.09007013580729228	0.12396535291611027
GSM2481555	zygote/PN	41	0.14167444048323313	0.14834552363849313	0.07424352771721532
GSM2481558	zygote/PN	49	0.17231207154692169	0.19058378200242174	0.019018035228704037
GSM2481559	zygote/PN	56	0.03210543077735636	0.02727492739493745	0.1388110086376557
GSM2481560	zygote/PN	55	0.23702896418805564	0.2211595558012171	0.04413024213884479
GSM2481561	zygote/PN	42	0.05006341084902659	0.03135516232196425	0.11538832828605336
GSM2481562	zygote/PN	85	0.07691180258817099	0.057112303966679163	0.09305700326676589
GSM2481563	zygote/PN	62	0.16937981839903146	0.18036388711817322	0.11643149906122506
GSM2481564	zygote/PN	89	0.08366881660379581	0.09700958705567603	0.07532009271906488
GSM2481565	zygote/PN	51	0.2727926848975277	0.2636834170151159	0.0710439857889548
GSM2481566	zygote/PN	81	0.09413580974168356	0.0850275323594856	0.09823485812128947
GSM2481567	zygote/PN	30	0.08434320965807754	0.07054279408425065	-0.05044155193731909
GSM2481571	zygote/PN	74	0.1800291949645878	0.18511333481611117	0.3095081910478536
GSM2481572	zygote/PN	60	0.07620132230623251	0.0675983295313371	0.12486501082254574
GSM2481573	zygote/PN	74	0.10669725923836335	0.10705768576907039	0.17562937550090535
GSM2481574	zygote/PN	50	0.09601294354072439	0.08925464976949615	0.03816401306907374
GSM2481575	zygote/PN	56	0.0763496108743923	0.08208069535447025	0.14879983397414084
GSM2481576	zygote/PN	42	0.20763552436162316	0.1877395340334581	0.11868442525405136
GSM2481577	zygote/PN	80	0.19990233464517418	0.19938611743801254	0.18301050207098735
GSM2481578	zygote/PN	63	0.13838308312800998	0.1611199825648989	0.05386643546202388
GSM2986327	zygote/PN	86	0.07680792185225944	0.06833236779840818	0.12274997341671566
GSM2986328	zygote/PN	74	0.22035883556763058	0.25139931016109934	0.1382795572896771
GSM2986329	zygote/PN	70	0.11674264620523936	0.11271995087339386	0.04132791853823037
GSM2986330	zygote/PN	45	0.11531758359050248	0.07829331621164216	0.034294343614331035
GSM2986331	zygote/PN	93	0.10334296152087842	0.09449205602630975	0.07352052968862181
GSM2986332	zygote/PN	104	0.19224231999470803	0.20996684571199478	0.14463441954410203
GSM2986333	zygote/PN	118	0.08970640631092379	0.07909242884229625	0.17262407562116852
GSM2986334	zygote/PN	94	0.23197433185247401	0.28030259981470745	0.14034474703654665
GSM2986335	zygote/PN	106	0.07887159024378414	0.07615015358413098	0.14972098819843113
GSM2986336	zygote/PN	84	0.1821577935564688	0.21515516398198495	0.16861156645197628
GSM2481532	2-cell	80	0.06666456189964398	0.06547583171795114	0.027824123509023857
GSM2481533	2-cell	46	0.12506642145971583	0.1333414179561421	0.11998569757865216
GSM2481534	2-cell	94	0.19446402287111422	0.20224972415266892	0.12815317951240987
GSM2481535	2-cell	75	0.09514521300809295	0.09518883905571461	0.1295617642280625
GSM2986344	2-cell	126	0.16726125298374303	0.16241865137426	0.16933344032597836
GSM2986345	2-cell	119	0.189956932818073	0.20394172539408845	0.14271429281789721
GSM2986346	2-cell	132	0.1654212152660768	0.18321406321286118	0.11591839836766928
GSM2986347	2-cell	105	0.17580154048318797	0.18580630196689413	0.07647301594174528
GSM2986348	2-cell	114	0.11445782835985359	0.12827369889282553	0.08081952240864543
GSM2986349	2-cell	118	0.13313139511556438	0.13984717044243414	0.12224145654328025
GSM2986350	2-cell	125	0.16286407969042083	0.17172668266672989	0.07318186450507777
GSM2986351	2-cell	109	0.18124847368991748	0.18772257310880996	0.07175180509600342
GSM2986352	2-cell	101	0.16631821660737078	0.17942622419299292	0.1426895524776335
GSM2986353	2-cell	119	0.221344485848097	0.22285685901515168	0.05573859682257942
GSM2986354	2-cell	136	0.2007665894707428	0.22204336668121286	0.1405692953620392
GSM2986355	2-cell	84	0.08758310223474249	0.11202186155643186	0.0375582626162797
GSM2986356	2-cell	110	0.12857858552652426	0.14883835351582206	0.1266384197193047
GSM2986357	2-cell	108	0.16402461467155638	0.16063883777972293	0.10076478273952047
GSM2986358	2-cell	129	0.1531564158318606	0.15059134961412793	0.1308702326598835
GSM2986359	2-cell	125	0.15900186776138764	0.1588671590638462	0.09516304292691459
GSM2481536	4-cell	82	0.117308257483759	0.16573789143096349	0.10575904584285067
GSM2481537	4-cell	89	0.07835467748293273	0.09780555597625638	0.09130261601100308
GSM2481538	4-cell	84	0.07990893895324519	0.07837500445151277	0.030678323310793114
GSM2481539	4-cell	95	0.09729069599238653	0.11652294141464081	0.08444120487745922
GSM2481540	4-cell	98	0.09742607411289565	0.10367962447087678	0.07830891521448655
GSM2481541	4-cell	94	0.12947660230124927	0.14937404583343872	0.13567529600205444
GSM2481542	4-cell	104	0.10837987676185418	0.10600716129257919	0.09634924121258845
GSM2481543	4-cell	96	0.10981700289412111	0.11191691526275106	0.04624552234970184
GSM2481544	4-cell	107	0.11431767353942367	0.13589935611969778	0.11646723041795946
GSM2481545	4-cell	103	0.08404075103110854	0.09361684453278153	0.056138264597062164
GSM2481546	4-cell	78	0.04377803356903704	0.03189895847155053	0.0423945885300561
GSM2481547	4-cell	79	0.05034364267086535	0.06593291581025468	0.06727799866718631
GSM2481548	4-cell	84	0.10284498183707341	0.11588494143821881	0.027160592514958632
GSM2481549	4-cell	66	0.10475716224804474	0.09793181783158704	0.08956666650151854
GSM2481550	4-cell	74	0.05205629574457868	0.04760168492180376	0.06187442011021168
GSM2481551	4-cell	50	0.0753880628525819	0.06069044900119745	0.09393455860650693
GSM2481552	4-cell	50	0.12750266135798863	0.13793514468836618	0.027320964815653357
GSM2986360	4-cell	118	0.16858807681324375	0.1974776012601199	0.06629250764380323
GSM2986361	4-cell	117	0.12328176386430383	0.14002644295769878	0.09645957486008667
GSM2986362	4-cell	108	0.11666132171640804	0.12334230885700993	0.09469280446764643
GSM2986363	4-cell	76	0.08836961672419788	0.11712929206644637	0.15635255278099766
GSM2986364	4-cell	123	0.14455570073713966	0.14760795153075906	0.14615179947942625
GSM2986365	4-cell	125	0.12470748844093758	0.12467691925797952	0.12296180389192002
GSM2986366	4-cell	120	0.15269284119976062	0.17436142613493266	0.1511485229752618
GSM2986367	4-cell	118	0.17451180769832286	0.16383733387985053	0.07714862614072891
GSM2481618	8-cell	41	0.07822253012206944	0.06788369104695947	0.0938561057696025
GSM2481619	8-cell	46	0.06665018499623952	0.08836045902809089	0.06803680759246254
GSM2481620	8-cell	38	0.04764333688669179	0.042594254520147666	0.031904859522851735
GSM2481621	8-cell	44	0.07953323830934166	0.0820323780465175	0.10224140525903112
GSM2481622	8-cell	36	0.09898742406070189	0.10590936110661714	0.07399407368236739
GSM2481623	8-cell	50	0.10530640082851789	0.12250015644098446	0.15006448080067042
GSM2481624	8-cell	55	0.08417754251138246	0.10590994769021989	0.10704071139109121
GSM2481626	8-cell	46	0.02872330710972827	0.025787262917878688	0.03691019360186425
GSM2481627	8-cell	25	0.14806097451779196	0.17344296377410595	-0.007575845055932269
GSM2481628	8-cell	103	0.13908528499630693	0.15920054160103222	0.1440297313445745
GSM2481629	8-cell	82	0.1173675357986772	0.12429375809188037	0.15052233699381612
GSM2481630	8-cell	92	0.15145627528522712	0.18108390871877372	0.15404021599759746
GSM2481631	8-cell	101	0.14488494263443713	0.1567185096377374	0.22192666269594166
GSM2481632	8-cell	89	0.12639140918569697	0.13968979057293118	0.12339760960576776
GSM2481633	8-cell	100	0.14529502970761363	0.16841968232325671	0.15608342736927502
GSM2481634	8-cell	104	0.16544665254971155	0.16724028552217463	0.1460160786182949
GSM2481635	8-cell	76	0.09398827350280255	0.10341482390583279	0.20624282716354012
GSM2481636	8-cell	80	0.15558962066332627	0.1685317445947006	0.05780157392624936
GSM2481637	8-cell	79	0.1840443567993546	0.21007871990770524	0.1882355766361798
GSM2481638	8-cell	91	0.16276359038742166	0.1752269018758419	0.1726483512033226
GSM2481639	8-cell	70	0.14772006244793895	0.15554940716107743	0.13898865143349579
GSM2481640	8-cell	92	0.16776472458181785	0.2044496185862865	0.1128940565879668
GSM2481641	8-cell	104	0.14998807027286334	0.16991109065654933	0.12774138788591854
GSM2481642	8-cell	90	0.14617580999476565	0.16800598437099248	0.12273771831703359
GSM2481643	8-cell	96	0.15526130137697455	0.18602653312075432	0.142536010444387
GSM2986368	8-cell	88	0.16677216739726627	0.17861155009525775	0.1253189054944897
GSM2986369	8-cell	103	0.15219281621445938	0.1693453576446329	0.08855951769701272
GSM2986370	8-cell	123	0.1456162193650386	0.16294271921111014	0.08628012331403279
GSM2986371	8-cell	111	0.179377316629753	0.20916971013390853	0.09860128134180635
GSM2986372	8-cell	125	0.13352287806231697	0.11401355660478425	0.0958491427180453
GSM2986373	8-cell	85	0.14427839841930676	0.12938357094849437	0.17302966809747372
GSM2986374	8-cell	98	0.16399217881564288	0.1648705320708743	-0.004063504339499469
GSM2986375	8-cell	88	0.11017679892789976	0.11650051708733289	0.22215833999547643
GSM2986376	8-cell	25	0.12099354328795231	0.1544696275538487	-0.1308992436889528
GSM2986377	8-cell	42	0.1332024024984911	0.13585684614901214	0.10087493482914002
GSM2986378	8-cell	30	0.09291487499563918	0.09810029380572291	0.33296292924304044
GSM2986379	8-cell	41	0.18173494019324962	0.22141171820232983	0.03259690809954595
GSM2986381	8-cell	22	0.16084662298094263	0.1293031040126826	0.40058628706951255
GSM2986382	8-cell	104	0.2155852988240163	0.1952528209949051	0.11034362538279623
GSM2986383	8-cell	102	0.16332454597576565	0.16250857062165103	0.13614411478219815
GSM2986384	8-cell	3	1.4815510057992863e-05	1.481551005799286e-05	0.0
GSM2986385	8-cell	8	1.4815510058177121e-05	1.4815510058173184e-05	0.04815432266222679
GSM2986386	8-cell	3	0.0891991811976627	0.14158367282360437	0.3254854800253996
GSM2986388	8-cell	3	0.22053095639269948	0.29285201515027526	0.5391559723189829
GSM2986389	8-cell	4	1.4815510058269251e-05	1.4815510058295313e-05	0.42489712014530906
GSM2481644	morula	11	0.057878393035944824	0.0637076917697965	-0.13306119430443877
GSM2481645	morula	23	0.11196130975068633	0.09873445054278386	0.07059073342805451
GSM2481646	morula	28	0.05444119745352487	0.046791548203495695	0.07016939011041312
GSM2481647	morula	27	0.02084149436593765	0.017247444721803066	-0.01689506525117945
GSM2481648	morula	29	0.06454079753228933	0.04975284675611928	0.04566307989683242
GSM2481649	morula	21	0.06063380148955842	0.043224902380477555	-0.022629028964638462
GSM2481650	morula	80	0.1056425862466562	0.11671230817915228	0.01344624189990782
GSM2481651	morula	92	0.20427138280976898	0.19785207859323153	0.18812539883130397
GSM2481592	blastocyst	124	0.19518836894443933	0.21196573190735996	0.11610071851940636
GSM2481593	blastocyst	139	0.18705931659412536	0.19480115611958254	0.09440631244549831
GSM2481594	blastocyst	140	0.17085294525477623	0.19650175553612534	0.09483470734954175
GSM2481595	blastocyst	134	0.22840195099364935	0.2348094549879069	0.11010038867000296
GSM2986409	blastocyst	124	0.19518836894443933	0.21196573190735996	0.11610071851940636
GSM2481596	ICM	128	0.24234768563592857	0.24485005639649274	0.11228653919788596
GSM2481597	ICM	107	0.1808671989668112	0.18107395230097276	0.06234654264083955
GSM2481598	ICM	101	0.15938569652861234	0.1714104549437112	0.11154714501507047
GSM2481599	ICM	115	0.1275869171727928	0.1640959789415892	0.054333471782036714
GSM2481600	ICM	119	0.13138758399673506	0.14289301462941664	0.07766261797205942
GSM2481601	ICM	36	0.15112369070795012	0.16164728331623418	0.12536606407579648
GSM2481602	ICM	121	0.17000166580890047	0.20546305857367383	0.09971792146456407
GSM2481603	ICM	120	0.14027377819431835	0.14399543749588764	0.05065250620280076
GSM2481604	ICM	90	0.15280941745928134	0.16008364267831163	0.0971180617865663
GSM2481605	ICM	27	0.17656501892426596	0.1766213509550813	0.09735097802772348
GSM2481606	ICM	105	0.18584384476340074	0.20827162907786512	0.11775905076248082
GSM2481607	ICM	116	0.15137396860990932	0.15010462389885607	0.026153404738817745
GSM2986395	ICM	135	0.16247816373789664	0.1863338317874914	0.05948861004974518
GSM2986396	ICM	114	0.13898407926807305	0.15247707828731313	0.04368135165328184
GSM2986397	ICM	104	0.14837739182116555	0.14701775423677949	0.04621990922259662
GSM2986398	ICM	111	0.15647535960814402	0.16322353494414257	0.04337598039903648
GSM2986399	ICM	15	0.08864411362729549	0.042302088847180334	0.24020864911002454
GSM2986400	ICM	135	0.13798788367884035	0.16878790589983841	0.12432231743710367
GSM2986407	ICM	145	0.31190853086524156	0.32730041799514326	0.10402766120257964
GSM2481608	TE	128	0.2045307163123028	0.21612889139463987	0.09821236505779078
GSM2481609	TE	112	0.19872317289074168	0.2082636165971983	0.08360423357692082
GSM2481610	TE	88	0.06973280167470902	0.0746975348720701	0.017122654442635995
GSM2481611	TE	107	0.16805325177786506	0.18782423410465748	0.11536456489784164
GSM2481612	TE	83	0.1600572455009873	0.1697178923471218	0.14258126462219348
GSM2481613	TE	78	0.14388729969902547	0.1678889436088102	0.1010101971285669
GSM2986401	TE	132	0.15801580595135076	0.15598956372844208	0.10042500529597546
GSM2986402	TE	11	1.4815510058026361e-05	1.4815510058041503e-05	0.131992167101866
GSM2986403	TE	89	0.1417990035062648	0.16241633203748956	0.11833388221934642
GSM2986404	TE	134	0.13506466279788112	0.14216254353277083	0.04159798746544449
GSM2986405	TE	130	0.12786032361352775	0.13571858088631092	0.05852664341783402
GSM2986406	TE	5	1.4815510058213972e-05	1.4815510058248343e-05	0.502405146754591
GSM2986408	TE	139	0.31975090339485585	0.3389242527738895	0.07910296280044311
