## Supplementary material for "An entropy-based diagnostic framework for characterizing methylation state dynamics during preimplantation development": GSE81233_valid204_sample_level_stage_summary.tsv

stage	n_samples	s_epi_age_mean	s_epi_age_median	s_epi_age_sd	s_epi_age_sem	s_epi_mean	age_projection_mean	covered_regions_median
MII oocyte	36	0.12681633142514093	0.10895211193211538	0.056401876536869906	0.009400312756144986	0.12259740646826674	0.05330435400214971	60.0
zygote/PN	30	0.13359277102828432	0.1020336364123732	0.07220824335496925	0.013183361241113058	0.13241719671348065	0.10859460961819822	66.5
2-cell	20	0.16072453456803443	0.16152874457699146	0.04089479416324452	0.009144353967487638	0.1526128407798843	0.10439753730793003	112.0
4-cell	25	0.11621082115573095	0.11652294141464081	0.04013700739516677	0.008027401479033355	0.10665440032109838	0.08648414567287686	95.0
8-cell	45	0.13841072010799224	0.15554940716107743	0.0606938570255159	0.009047706008380448	0.12588518813857064	0.1384077985327868	80.0
morula	8	0.07925290889335747	0.05673026926295789	0.05751626146847437	0.020335069256428383	0.08502637033554583	0.026926194455781895	27.5
blastocyst	5	0.2100087660916669	0.21196573190735996	0.016096927776335257	0.007198764947358036	0.19533819014628592	0.10630856910077116	134.0
ICM	19	0.17357647869505163	0.1640959789415892	0.05398544962610386	0.01238511154430486	0.16391694680924015	0.08913783067057945	114.0
TE	13	0.15075092437719362	0.16241633203748956	0.08977249092912593	0.024898409167006877	0.1405772937030483	0.12232915959857309	107.0
