## Supplementary material for "An entropy-based diagnostic framework for characterizing methylation state dynamics during preimplantation development": GSE81233_valid_cmet_manifest_204.tsv

kind	filename	time	size_bytes	type	size_mb	stage	url	sample_id
File	GSM2481533_scBS-2C-6-1.Cmet.bed.gz	01/12/2017 09:16:36	201861775	BED	192.51039028167725	2-cell	https://ftp.ncbi.nlm.nih.gov/geo/samples/GSM2481nnn/GSM2481533/suppl/GSM2481533_scBS-2C-6-1.Cmet.bed.gz	GSM2481533
File	GSM2481535_scBS-2C-8-1.Cmet.bed.gz	01/12/2017 08:55:46	364708359	BED	347.8129949569702	2-cell	https://ftp.ncbi.nlm.nih.gov/geo/samples/GSM2481nnn/GSM2481535/suppl/GSM2481535_scBS-2C-8-1.Cmet.bed.gz	GSM2481535
File	GSM2481532_scBS-2C-11-2.Cmet.bed.gz	01/12/2017 10:43:53	371707222	BED	354.4876308441162	2-cell	https://ftp.ncbi.nlm.nih.gov/geo/samples/GSM2481nnn/GSM2481532/suppl/GSM2481532_scBS-2C-11-2.Cmet.bed.gz	GSM2481532
File	GSM2481534_scBS-2C-6-2.Cmet.bed.gz	01/12/2017 09:18:29	463915912	BED	442.424690246582	2-cell	https://ftp.ncbi.nlm.nih.gov/geo/samples/GSM2481nnn/GSM2481534/suppl/GSM2481534_scBS-2C-6-2.Cmet.bed.gz	GSM2481534
File	GSM2986355_scBS-2C-5-2.Cmet.bed.gz	01/22/2018 21:27:00	470570145	BED	448.77066135406494	2-cell	https://ftp.ncbi.nlm.nih.gov/geo/samples/GSM2986nnn/GSM2986355/suppl/GSM2986355_scBS-2C-5-2.Cmet.bed.gz	GSM2986355
File	GSM2986356_scBS-2C-7-1.Cmet.bed.gz	01/22/2018 21:27:15	674411025	BED	643.1684732437134	2-cell	https://ftp.ncbi.nlm.nih.gov/geo/samples/GSM2986nnn/GSM2986356/suppl/GSM2986356_scBS-2C-7-1.Cmet.bed.gz	GSM2986356
File	GSM2986351_scBS-2C-3-2.Cmet.bed.gz	01/22/2018 21:25:47	691871771	BED	659.8203382492065	2-cell	https://ftp.ncbi.nlm.nih.gov/geo/samples/GSM2986nnn/GSM2986351/suppl/GSM2986351_scBS-2C-3-2.Cmet.bed.gz	GSM2986351
File	GSM2986352_scBS-2C-4-1.Cmet.bed.gz	01/22/2018 21:26:07	705391018	BED	672.7132968902588	2-cell	https://ftp.ncbi.nlm.nih.gov/geo/samples/GSM2986nnn/GSM2986352/suppl/GSM2986352_scBS-2C-4-1.Cmet.bed.gz	GSM2986352
File	GSM2986357_scBS-2C-7-2.Cmet.bed.gz	01/22/2018 21:27:30	707350668	BED	674.5821647644043	2-cell	https://ftp.ncbi.nlm.nih.gov/geo/samples/GSM2986nnn/GSM2986357/suppl/GSM2986357_scBS-2C-7-2.Cmet.bed.gz	GSM2986357
File	GSM2986347_scBS-2C-1-2.Cmet.bed.gz	01/22/2018 21:24:27	742488722	BED	708.0924243927002	2-cell	https://ftp.ncbi.nlm.nih.gov/geo/samples/GSM2986nnn/GSM2986347/suppl/GSM2986347_scBS-2C-1-2.Cmet.bed.gz	GSM2986347
File	GSM2986345_scBS-2C-1-1.Cmet.bed.gz	01/22/2018 21:23:49	789719272	BED	753.1349868774414	2-cell	https://ftp.ncbi.nlm.nih.gov/geo/samples/GSM2986nnn/GSM2986345/suppl/GSM2986345_scBS-2C-1-1.Cmet.bed.gz	GSM2986345
File	GSM2986353_scBS-2C-4-2.Cmet.bed.gz	01/22/2018 21:26:24	798630042	BED	761.6329593658447	2-cell	https://ftp.ncbi.nlm.nih.gov/geo/samples/GSM2986nnn/GSM2986353/suppl/GSM2986353_scBS-2C-4-2.Cmet.bed.gz	GSM2986353
File	GSM2986350_scBS-2C-3-1.Cmet.bed.gz	01/22/2018 21:25:26	966899632	BED	922.1073455810548	2-cell	https://ftp.ncbi.nlm.nih.gov/geo/samples/GSM2986nnn/GSM2986350/suppl/GSM2986350_scBS-2C-3-1.Cmet.bed.gz	GSM2986350
File	GSM2986349_scBS-2C-2-2.Cmet.bed.gz	01/22/2018 21:25:06	983391969	BED	937.8356637954712	2-cell	https://ftp.ncbi.nlm.nih.gov/geo/samples/GSM2986nnn/GSM2986349/suppl/GSM2986349_scBS-2C-2-2.Cmet.bed.gz	GSM2986349
File	GSM2986359_scBS-2C-9-2.Cmet.bed.gz	01/22/2018 21:28:26	986208243	BED	940.521471977234	2-cell	https://ftp.ncbi.nlm.nih.gov/geo/samples/GSM2986nnn/GSM2986359/suppl/GSM2986359_scBS-2C-9-2.Cmet.bed.gz	GSM2986359
File	GSM2986348_scBS-2C-2-1.Cmet.bed.gz	01/22/2018 21:24:48	996283804	BED	950.1302757263184	2-cell	https://ftp.ncbi.nlm.nih.gov/geo/samples/GSM2986nnn/GSM2986348/suppl/GSM2986348_scBS-2C-2-1.Cmet.bed.gz	GSM2986348
File	GSM2986346_scBS-2C-11-1.Cmet.bed.gz	01/22/2018 21:24:11	1121812667	BED	1069.8439283370972	2-cell	https://ftp.ncbi.nlm.nih.gov/geo/samples/GSM2986nnn/GSM2986346/suppl/GSM2986346_scBS-2C-11-1.Cmet.bed.gz	GSM2986346
File	GSM2986344_scBS-2C-10-2.Cmet.bed.gz	01/22/2018 21:23:33	1166046296	BED	1112.0284042358398	2-cell	https://ftp.ncbi.nlm.nih.gov/geo/samples/GSM2986nnn/GSM2986344/suppl/GSM2986344_scBS-2C-10-2.Cmet.bed.gz	GSM2986344
File	GSM2986354_scBS-2C-5-1.Cmet.bed.gz	01/22/2018 21:26:49	1168702224	BED	1114.561294555664	2-cell	https://ftp.ncbi.nlm.nih.gov/geo/samples/GSM2986nnn/GSM2986354/suppl/GSM2986354_scBS-2C-5-1.Cmet.bed.gz	GSM2986354
File	GSM2986358_scBS-2C-9-1.Cmet.bed.gz	01/22/2018 21:27:59	1195026220	BED	1139.665813446045	2-cell	https://ftp.ncbi.nlm.nih.gov/geo/samples/GSM2986nnn/GSM2986358/suppl/GSM2986358_scBS-2C-9-1.Cmet.bed.gz	GSM2986358
File	GSM2481552_scBS-4C-8-4.Cmet.bed.gz	01/12/2017 07:32:45	197355733	BED	188.2130937576294	4-cell	https://ftp.ncbi.nlm.nih.gov/geo/samples/GSM2481nnn/GSM2481552/suppl/GSM2481552_scBS-4C-8-4.Cmet.bed.gz	GSM2481552
File	GSM2481551_scBS-4C-8-3.Cmet.bed.gz	01/12/2017 07:34:23	210913195	BED	201.1424970626831	4-cell	https://ftp.ncbi.nlm.nih.gov/geo/samples/GSM2481nnn/GSM2481551/suppl/GSM2481551_scBS-4C-8-3.Cmet.bed.gz	GSM2481551
File	GSM2481546_scBS-4C-7-2.Cmet.bed.gz	01/12/2017 07:52:27	269996738	BED	257.4889545440674	4-cell	https://ftp.ncbi.nlm.nih.gov/geo/samples/GSM2481nnn/GSM2481546/suppl/GSM2481546_scBS-4C-7-2.Cmet.bed.gz	GSM2481546
File	GSM2986363_scBS-4C-1-4.Cmet.bed.gz	01/22/2018 21:29:34	305129283	BED	290.9939603805542	4-cell	https://ftp.ncbi.nlm.nih.gov/geo/samples/GSM2986nnn/GSM2986363/suppl/GSM2986363_scBS-4C-1-4.Cmet.bed.gz	GSM2986363
File	GSM2481538_scBS-4C-2-4.Cmet.bed.gz	01/12/2017 08:37:47	316490213	BED	301.82858753204346	4-cell	https://ftp.ncbi.nlm.nih.gov/geo/samples/GSM2481nnn/GSM2481538/suppl/GSM2481538_scBS-4C-2-4.Cmet.bed.gz	GSM2481538
File	GSM2481550_scBS-4C-8-2.Cmet.bed.gz	01/12/2017 07:41:57	318330011	BED	303.58315563201904	4-cell	https://ftp.ncbi.nlm.nih.gov/geo/samples/GSM2481nnn/GSM2481550/suppl/GSM2481550_scBS-4C-8-2.Cmet.bed.gz	GSM2481550
File	GSM2481549_scBS-4C-8-1.Cmet.bed.gz	01/12/2017 07:45:18	343757455	BED	327.83265590667725	4-cell	https://ftp.ncbi.nlm.nih.gov/geo/samples/GSM2481nnn/GSM2481549/suppl/GSM2481549_scBS-4C-8-1.Cmet.bed.gz	GSM2481549
File	GSM2481547_scBS-4C-7-3.Cmet.bed.gz	01/12/2017 07:53:39	352622901	BED	336.28740406036377	4-cell	https://ftp.ncbi.nlm.nih.gov/geo/samples/GSM2481nnn/GSM2481547/suppl/GSM2481547_scBS-4C-7-3.Cmet.bed.gz	GSM2481547
File	GSM2481536_scBS-4C-2-1.Cmet.bed.gz	01/12/2017 08:49:56	397369982	BED	378.96154594421387	4-cell	https://ftp.ncbi.nlm.nih.gov/geo/samples/GSM2481nnn/GSM2481536/suppl/GSM2481536_scBS-4C-2-1.Cmet.bed.gz	GSM2481536
File	GSM2481548_scBS-4C-7-4.Cmet.bed.gz	01/12/2017 07:47:45	406619428	BED	387.7825050354004	4-cell	https://ftp.ncbi.nlm.nih.gov/geo/samples/GSM2481nnn/GSM2481548/suppl/GSM2481548_scBS-4C-7-4.Cmet.bed.gz	GSM2481548
File	GSM2481537_scBS-4C-2-3.Cmet.bed.gz	01/12/2017 08:45:08	440159578	BED	419.7688846588135	4-cell	https://ftp.ncbi.nlm.nih.gov/geo/samples/GSM2481nnn/GSM2481537/suppl/GSM2481537_scBS-4C-2-3.Cmet.bed.gz	GSM2481537
File	GSM2481543_scBS-4C-6-2.Cmet.bed.gz	01/12/2017 08:09:31	553919478	BED	528.2587795257568	4-cell	https://ftp.ncbi.nlm.nih.gov/geo/samples/GSM2481nnn/GSM2481543/suppl/GSM2481543_scBS-4C-6-2.Cmet.bed.gz	GSM2481543
File	GSM2481544_scBS-4C-6-4.Cmet.bed.gz	01/12/2017 08:10:02	598382000	BED	570.6615447998047	4-cell	https://ftp.ncbi.nlm.nih.gov/geo/samples/GSM2481nnn/GSM2481544/suppl/GSM2481544_scBS-4C-6-4.Cmet.bed.gz	GSM2481544
File	GSM2481545_scBS-4C-7-1.Cmet.bed.gz	01/12/2017 08:07:04	601903414	BED	574.0198268890381	4-cell	https://ftp.ncbi.nlm.nih.gov/geo/samples/GSM2481nnn/GSM2481545/suppl/GSM2481545_scBS-4C-7-1.Cmet.bed.gz	GSM2481545
File	GSM2481542_scBS-4C-6-1.Cmet.bed.gz	01/12/2017 08:24:58	631946999	BED	602.6716222763062	4-cell	https://ftp.ncbi.nlm.nih.gov/geo/samples/GSM2481nnn/GSM2481542/suppl/GSM2481542_scBS-4C-6-1.Cmet.bed.gz	GSM2481542
File	GSM2481541_scBS-4C-5-4.Cmet.bed.gz	01/12/2017 08:27:45	637132512	BED	607.6169128417969	4-cell	https://ftp.ncbi.nlm.nih.gov/geo/samples/GSM2481nnn/GSM2481541/suppl/GSM2481541_scBS-4C-5-4.Cmet.bed.gz	GSM2481541
File	GSM2481540_scBS-4C-5-3.Cmet.bed.gz	01/12/2017 08:31:04	687418278	BED	655.5731563568115	4-cell	https://ftp.ncbi.nlm.nih.gov/geo/samples/GSM2481nnn/GSM2481540/suppl/GSM2481540_scBS-4C-5-3.Cmet.bed.gz	GSM2481540
File	GSM2481539_scBS-4C-5-1.Cmet.bed.gz	01/12/2017 09:12:19	688017863	BED	656.144965171814	4-cell	https://ftp.ncbi.nlm.nih.gov/geo/samples/GSM2481nnn/GSM2481539/suppl/GSM2481539_scBS-4C-5-1.Cmet.bed.gz	GSM2481539
File	GSM2986361_scBS-4C-1-2.Cmet.bed.gz	01/22/2018 21:29:12	757888805	BED	722.7790880203247	4-cell	https://ftp.ncbi.nlm.nih.gov/geo/samples/GSM2986nnn/GSM2986361/suppl/GSM2986361_scBS-4C-1-2.Cmet.bed.gz	GSM2986361
File	GSM2986362_scBS-4C-1-3.Cmet.bed.gz	01/22/2018 21:29:28	761934645	BED	726.6375017166138	4-cell	https://ftp.ncbi.nlm.nih.gov/geo/samples/GSM2986nnn/GSM2986362/suppl/GSM2986362_scBS-4C-1-3.Cmet.bed.gz	GSM2986362
File	GSM2986366_scBS-E-4C-3.Cmet.bed.gz	01/22/2018 21:30:41	845865103	BED	806.6798238754272	4-cell	https://ftp.ncbi.nlm.nih.gov/geo/samples/GSM2986nnn/GSM2986366/suppl/GSM2986366_scBS-E-4C-3.Cmet.bed.gz	GSM2986366
File	GSM2986360_scBS-4C-1-1.Cmet.bed.gz	01/22/2018 21:28:52	911288169	BED	869.0721216201782	4-cell	https://ftp.ncbi.nlm.nih.gov/geo/samples/GSM2986nnn/GSM2986360/suppl/GSM2986360_scBS-4C-1-1.Cmet.bed.gz	GSM2986360
File	GSM2986367_scBS-E-4C-4.Cmet.bed.gz	01/22/2018 21:31:07	927375283	BED	884.4139890670776	4-cell	https://ftp.ncbi.nlm.nih.gov/geo/samples/GSM2986nnn/GSM2986367/suppl/GSM2986367_scBS-E-4C-4.Cmet.bed.gz	GSM2986367
File	GSM2986365_scBS-E-4C-2.Cmet.bed.gz	01/22/2018 21:30:22	928509397	BED	885.4955644607544	4-cell	https://ftp.ncbi.nlm.nih.gov/geo/samples/GSM2986nnn/GSM2986365/suppl/GSM2986365_scBS-E-4C-2.Cmet.bed.gz	GSM2986365
File	GSM2986364_scBS-E-4C-1.Cmet.bed.gz	01/22/2018 21:29:57	1028342010	BED	980.7033634185792	4-cell	https://ftp.ncbi.nlm.nih.gov/geo/samples/GSM2986nnn/GSM2986364/suppl/GSM2986364_scBS-E-4C-1.Cmet.bed.gz	GSM2986364
File	GSM2481625_scBS-8C-1-8.Cmet.bed.gz	01/16/2017 11:44:33	3521009	BED	3.357895851135254	8-cell	https://ftp.ncbi.nlm.nih.gov/geo/samples/GSM2481nnn/GSM2481625/suppl/GSM2481625_scBS-8C-1-8.Cmet.bed.gz	GSM2481625
File	GSM2986380_scBS-8C-2-7.Cmet.bed.gz	01/25/2018 03:31:23	4155553	BED	3.963044166564941	8-cell	https://ftp.ncbi.nlm.nih.gov/geo/samples/GSM2986nnn/GSM2986380/suppl/GSM2986380_scBS-8C-2-7.Cmet.bed.gz	GSM2986380
File	GSM2986387_scBS-8C-8-6.Cmet.bed.gz	01/25/2018 03:31:33	7535164	BED	7.186092376708984	8-cell	https://ftp.ncbi.nlm.nih.gov/geo/samples/GSM2986nnn/GSM2986387/suppl/GSM2986387_scBS-8C-8-6.Cmet.bed.gz	GSM2986387
File	GSM2986384_scBS-8C-8-3.Cmet.bed.gz	01/25/2018 03:31:32	8542946	BED	8.147188186645508	8-cell	https://ftp.ncbi.nlm.nih.gov/geo/samples/GSM2986nnn/GSM2986384/suppl/GSM2986384_scBS-8C-8-3.Cmet.bed.gz	GSM2986384
File	GSM2986386_scBS-8C-8-5.Cmet.bed.gz	01/25/2018 03:31:33	15984897	BED	15.244385719299316	8-cell	https://ftp.ncbi.nlm.nih.gov/geo/samples/GSM2986nnn/GSM2986386/suppl/GSM2986386_scBS-8C-8-5.Cmet.bed.gz	GSM2986386
File	GSM2986388_scBS-8C-8-7.Cmet.bed.gz	01/25/2018 21:37:40	16363950	BED	15.605878829956056	8-cell	https://ftp.ncbi.nlm.nih.gov/geo/samples/GSM2986nnn/GSM2986388/suppl/GSM2986388_scBS-8C-8-7.Cmet.bed.gz	GSM2986388
File	GSM2986385_scBS-8C-8-4.Cmet.bed.gz	01/25/2018 03:31:33	41397660	BED	39.47988510131836	8-cell	https://ftp.ncbi.nlm.nih.gov/geo/samples/GSM2986nnn/GSM2986385/suppl/GSM2986385_scBS-8C-8-4.Cmet.bed.gz	GSM2986385
File	GSM2986389_scBS-8C-8-8.Cmet.bed.gz	01/25/2018 03:31:34	70513350	BED	67.24677085876465	8-cell	https://ftp.ncbi.nlm.nih.gov/geo/samples/GSM2986nnn/GSM2986389/suppl/GSM2986389_scBS-8C-8-8.Cmet.bed.gz	GSM2986389
File	GSM2986376_scBS-8C-2-3.Cmet.bed.gz	01/25/2018 03:31:19	76083592	BED	72.55896759033203	8-cell	https://ftp.ncbi.nlm.nih.gov/geo/samples/GSM2986nnn/GSM2986376/suppl/GSM2986376_scBS-8C-2-3.Cmet.bed.gz	GSM2986376
File	GSM2481627_scBS-8C-2-2.Cmet.bed.gz	01/16/2017 11:39:58	79310507	BED	75.6363935470581	8-cell	https://ftp.ncbi.nlm.nih.gov/geo/samples/GSM2481nnn/GSM2481627/suppl/GSM2481627_scBS-8C-2-2.Cmet.bed.gz	GSM2481627
File	GSM2986381_scBS-8C-2-8.Cmet.bed.gz	01/25/2018 03:31:24	95587469	BED	91.1593141555786	8-cell	https://ftp.ncbi.nlm.nih.gov/geo/samples/GSM2986nnn/GSM2986381/suppl/GSM2986381_scBS-8C-2-8.Cmet.bed.gz	GSM2986381
File	GSM2481620_scBS-8C-1-3.Cmet.bed.gz	01/16/2017 11:56:09	117974216	BED	112.50897979736328	8-cell	https://ftp.ncbi.nlm.nih.gov/geo/samples/GSM2481nnn/GSM2481620/suppl/GSM2481620_scBS-8C-1-3.Cmet.bed.gz	GSM2481620
File	GSM2986378_scBS-8C-2-5.Cmet.bed.gz	01/25/2018 03:31:21	126975542	BED	121.09331321716309	8-cell	https://ftp.ncbi.nlm.nih.gov/geo/samples/GSM2986nnn/GSM2986378/suppl/GSM2986378_scBS-8C-2-5.Cmet.bed.gz	GSM2986378
File	GSM2481622_scBS-8C-1-5.Cmet.bed.gz	01/16/2017 11:53:33	127053897	BED	121.1680383682251	8-cell	https://ftp.ncbi.nlm.nih.gov/geo/samples/GSM2481nnn/GSM2481622/suppl/GSM2481622_scBS-8C-1-5.Cmet.bed.gz	GSM2481622
File	GSM2986379_scBS-8C-2-6.Cmet.bed.gz	01/25/2018 03:31:22	134246172	BED	128.02712631225586	8-cell	https://ftp.ncbi.nlm.nih.gov/geo/samples/GSM2986nnn/GSM2986379/suppl/GSM2986379_scBS-8C-2-6.Cmet.bed.gz	GSM2986379
File	GSM2481626_scBS-8C-2-1.Cmet.bed.gz	01/16/2017 11:44:41	143567539	BED	136.91667461395264	8-cell	https://ftp.ncbi.nlm.nih.gov/geo/samples/GSM2481nnn/GSM2481626/suppl/GSM2481626_scBS-8C-2-1.Cmet.bed.gz	GSM2481626
File	GSM2481618_scBS-8C-1-1.Cmet.bed.gz	01/16/2017 12:00:28	147597300	BED	140.7597541809082	8-cell	https://ftp.ncbi.nlm.nih.gov/geo/samples/GSM2481nnn/GSM2481618/suppl/GSM2481618_scBS-8C-1-1.Cmet.bed.gz	GSM2481618
File	GSM2986377_scBS-8C-2-4.Cmet.bed.gz	01/25/2018 03:31:20	152055872	BED	145.01177978515625	8-cell	https://ftp.ncbi.nlm.nih.gov/geo/samples/GSM2986nnn/GSM2986377/suppl/GSM2986377_scBS-8C-2-4.Cmet.bed.gz	GSM2986377
File	GSM2481621_scBS-8C-1-4.Cmet.bed.gz	01/16/2017 11:56:51	154470763	BED	147.31479930877686	8-cell	https://ftp.ncbi.nlm.nih.gov/geo/samples/GSM2481nnn/GSM2481621/suppl/GSM2481621_scBS-8C-1-4.Cmet.bed.gz	GSM2481621
File	GSM2481623_scBS-8C-1-6.Cmet.bed.gz	01/16/2017 11:51:53	190960980	BED	182.1145820617676	8-cell	https://ftp.ncbi.nlm.nih.gov/geo/samples/GSM2481nnn/GSM2481623/suppl/GSM2481623_scBS-8C-1-6.Cmet.bed.gz	GSM2481623
File	GSM2481619_scBS-8C-1-2.Cmet.bed.gz	01/16/2017 12:01:33	205564387	BED	196.0414762496948	8-cell	https://ftp.ncbi.nlm.nih.gov/geo/samples/GSM2481nnn/GSM2481619/suppl/GSM2481619_scBS-8C-1-2.Cmet.bed.gz	GSM2481619
File	GSM2481624_scBS-8C-1-7.Cmet.bed.gz	01/16/2017 11:52:16	219440200	BED	209.2744827270508	8-cell	https://ftp.ncbi.nlm.nih.gov/geo/samples/GSM2481nnn/GSM2481624/suppl/GSM2481624_scBS-8C-1-7.Cmet.bed.gz	GSM2481624
File	GSM2481639_scBS-8C-9-4.Cmet.bed.gz	01/16/2017 10:30:57	395729880	BED	377.39742279052734	8-cell	https://ftp.ncbi.nlm.nih.gov/geo/samples/GSM2481nnn/GSM2481639/suppl/GSM2481639_scBS-8C-9-4.Cmet.bed.gz	GSM2481639
File	GSM2481635_scBS-8C-6-8.Cmet.bed.gz	01/16/2017 10:51:15	420612798	BED	401.1276226043701	8-cell	https://ftp.ncbi.nlm.nih.gov/geo/samples/GSM2481nnn/GSM2481635/suppl/GSM2481635_scBS-8C-6-8.Cmet.bed.gz	GSM2481635
File	GSM2481636_scBS-8C-9-1.Cmet.bed.gz	01/16/2017 10:51:12	443916233	BED	423.3515100479126	8-cell	https://ftp.ncbi.nlm.nih.gov/geo/samples/GSM2481nnn/GSM2481636/suppl/GSM2481636_scBS-8C-9-1.Cmet.bed.gz	GSM2481636
File	GSM2481637_scBS-8C-9-2.Cmet.bed.gz	01/16/2017 10:45:21	499366325	BED	476.2328386306762	8-cell	https://ftp.ncbi.nlm.nih.gov/geo/samples/GSM2481nnn/GSM2481637/suppl/GSM2481637_scBS-8C-9-2.Cmet.bed.gz	GSM2481637
File	GSM2481638_scBS-8C-9-3.Cmet.bed.gz	01/16/2017 10:39:38	568797361	BED	542.447434425354	8-cell	https://ftp.ncbi.nlm.nih.gov/geo/samples/GSM2481nnn/GSM2481638/suppl/GSM2481638_scBS-8C-9-3.Cmet.bed.gz	GSM2481638
File	GSM2481643_scBS-8C-9-8.Cmet.bed.gz	01/16/2017 10:18:59	569773083	BED	543.3779554367065	8-cell	https://ftp.ncbi.nlm.nih.gov/geo/samples/GSM2481nnn/GSM2481643/suppl/GSM2481643_scBS-8C-9-8.Cmet.bed.gz	GSM2481643
File	GSM2986375_scBS-Q-8C-8.Cmet.bed.gz	01/22/2018 21:33:35	585351571	BED	558.2347593307495	8-cell	https://ftp.ncbi.nlm.nih.gov/geo/samples/GSM2986nnn/GSM2986375/suppl/GSM2986375_scBS-Q-8C-8.Cmet.bed.gz	GSM2986375
File	GSM2986373_scBS-Q-8C-6.Cmet.bed.gz	01/22/2018 21:33:06	585453486	BED	558.331953048706	8-cell	https://ftp.ncbi.nlm.nih.gov/geo/samples/GSM2986nnn/GSM2986373/suppl/GSM2986373_scBS-Q-8C-6.Cmet.bed.gz	GSM2986373
File	GSM2481628_scBS-8C-6-1.Cmet.bed.gz	01/16/2017 11:47:50	587834316	BED	560.6024894714355	8-cell	https://ftp.ncbi.nlm.nih.gov/geo/samples/GSM2481nnn/GSM2481628/suppl/GSM2481628_scBS-8C-6-1.Cmet.bed.gz	GSM2481628
File	GSM2481632_scBS-8C-6-5.Cmet.bed.gz	01/16/2017 11:12:25	590389617	BED	563.0394144058228	8-cell	https://ftp.ncbi.nlm.nih.gov/geo/samples/GSM2481nnn/GSM2481632/suppl/GSM2481632_scBS-8C-6-5.Cmet.bed.gz	GSM2481632
File	GSM2481642_scBS-8C-9-7.Cmet.bed.gz	01/16/2017 10:19:28	594859708	BED	567.3024253845215	8-cell	https://ftp.ncbi.nlm.nih.gov/geo/samples/GSM2481nnn/GSM2481642/suppl/GSM2481642_scBS-8C-9-7.Cmet.bed.gz	GSM2481642
File	GSM2986368_scBS-Q-8C-1.Cmet.bed.gz	01/22/2018 21:31:24	595116712	BED	567.5475234985352	8-cell	https://ftp.ncbi.nlm.nih.gov/geo/samples/GSM2986nnn/GSM2986368/suppl/GSM2986368_scBS-Q-8C-1.Cmet.bed.gz	GSM2986368
File	GSM2481631_scBS-8C-6-4.Cmet.bed.gz	01/16/2017 11:27:15	617763027	BED	589.1447324752808	8-cell	https://ftp.ncbi.nlm.nih.gov/geo/samples/GSM2481nnn/GSM2481631/suppl/GSM2481631_scBS-8C-6-4.Cmet.bed.gz	GSM2481631
File	GSM2481629_scBS-8C-6-2.Cmet.bed.gz	01/16/2017 11:44:24	628890442	BED	599.7566623687744	8-cell	https://ftp.ncbi.nlm.nih.gov/geo/samples/GSM2481nnn/GSM2481629/suppl/GSM2481629_scBS-8C-6-2.Cmet.bed.gz	GSM2481629
File	GSM2986382_scBS-8C-8-1.Cmet.bed.gz	01/25/2018 03:31:28	644606679	BED	614.744833946228	8-cell	https://ftp.ncbi.nlm.nih.gov/geo/samples/GSM2986nnn/GSM2986382/suppl/GSM2986382_scBS-8C-8-1.Cmet.bed.gz	GSM2986382
File	GSM2481634_scBS-8C-6-7.Cmet.bed.gz	01/16/2017 11:06:20	646774067	BED	616.8118162155151	8-cell	https://ftp.ncbi.nlm.nih.gov/geo/samples/GSM2481nnn/GSM2481634/suppl/GSM2481634_scBS-8C-6-7.Cmet.bed.gz	GSM2481634
File	GSM2481640_scBS-8C-9-5.Cmet.bed.gz	01/16/2017 10:37:22	652805027	BED	622.5633878707886	8-cell	https://ftp.ncbi.nlm.nih.gov/geo/samples/GSM2481nnn/GSM2481640/suppl/GSM2481640_scBS-8C-9-5.Cmet.bed.gz	GSM2481640
File	GSM2481641_scBS-8C-9-6.Cmet.bed.gz	01/16/2017 10:22:08	665521156	BED	634.6904335021973	8-cell	https://ftp.ncbi.nlm.nih.gov/geo/samples/GSM2481nnn/GSM2481641/suppl/GSM2481641_scBS-8C-9-6.Cmet.bed.gz	GSM2481641
File	GSM2481633_scBS-8C-6-6.Cmet.bed.gz	01/16/2017 11:15:48	670550233	BED	639.4865350723267	8-cell	https://ftp.ncbi.nlm.nih.gov/geo/samples/GSM2481nnn/GSM2481633/suppl/GSM2481633_scBS-8C-6-6.Cmet.bed.gz	GSM2481633
File	GSM2481630_scBS-8C-6-3.Cmet.bed.gz	01/16/2017 11:37:00	677876481	BED	646.4733896255493	8-cell	https://ftp.ncbi.nlm.nih.gov/geo/samples/GSM2481nnn/GSM2481630/suppl/GSM2481630_scBS-8C-6-3.Cmet.bed.gz	GSM2481630
File	GSM2986374_scBS-Q-8C-7.Cmet.bed.gz	01/22/2018 21:33:21	683856431	BED	652.1763143539429	8-cell	https://ftp.ncbi.nlm.nih.gov/geo/samples/GSM2986nnn/GSM2986374/suppl/GSM2986374_scBS-Q-8C-7.Cmet.bed.gz	GSM2986374
File	GSM2986383_scBS-8C-8-2.Cmet.bed.gz	01/25/2018 03:31:32	719579626	BED	686.244607925415	8-cell	https://ftp.ncbi.nlm.nih.gov/geo/samples/GSM2986nnn/GSM2986383/suppl/GSM2986383_scBS-8C-8-2.Cmet.bed.gz	GSM2986383
File	GSM2986369_scBS-Q-8C-2.Cmet.bed.gz	01/22/2018 21:31:42	789516553	BED	752.9416589736938	8-cell	https://ftp.ncbi.nlm.nih.gov/geo/samples/GSM2986nnn/GSM2986369/suppl/GSM2986369_scBS-Q-8C-2.Cmet.bed.gz	GSM2986369
File	GSM2986370_scBS-Q-8C-3.Cmet.bed.gz	01/22/2018 21:32:04	817912615	BED	780.0222539901733	8-cell	https://ftp.ncbi.nlm.nih.gov/geo/samples/GSM2986nnn/GSM2986370/suppl/GSM2986370_scBS-Q-8C-3.Cmet.bed.gz	GSM2986370
File	GSM2986371_scBS-Q-8C-4.Cmet.bed.gz	01/22/2018 21:32:28	911731777	BED	869.4951791763306	8-cell	https://ftp.ncbi.nlm.nih.gov/geo/samples/GSM2986nnn/GSM2986371/suppl/GSM2986371_scBS-Q-8C-4.Cmet.bed.gz	GSM2986371
File	GSM2986372_scBS-Q-8C-5.Cmet.bed.gz	01/22/2018 21:32:51	954932559	BED	910.694655418396	8-cell	https://ftp.ncbi.nlm.nih.gov/geo/samples/GSM2986nnn/GSM2986372/suppl/GSM2986372_scBS-Q-8C-5.Cmet.bed.gz	GSM2986372
File	GSM2986399_scBS-L-ICM2-s4.Cmet.bed.gz	01/22/2018 21:35:02	76076007	BED	72.55173397064209	ICM	https://ftp.ncbi.nlm.nih.gov/geo/samples/GSM2986nnn/GSM2986399/suppl/GSM2986399_scBS-L-ICM2-s4.Cmet.bed.gz	GSM2986399
File	GSM2481605_scBS-O-ICM-5s3.Cmet.bed.gz	01/11/2017 14:14:24	182263251	BED	173.81978130340576	ICM	https://ftp.ncbi.nlm.nih.gov/geo/samples/GSM2481nnn/GSM2481605/suppl/GSM2481605_scBS-O-ICM-5s3.Cmet.bed.gz	GSM2481605
File	GSM2481601_scBS-O-ICM-14s5.Cmet.bed.gz	01/11/2017 14:59:56	372534302	BED	355.2763957977295	ICM	https://ftp.ncbi.nlm.nih.gov/geo/samples/GSM2481nnn/GSM2481601/suppl/GSM2481601_scBS-O-ICM-14s5.Cmet.bed.gz	GSM2481601
File	GSM2481604_scBS-O-ICM-5s2.Cmet.bed.gz	01/11/2017 14:28:54	471833805	BED	449.97578144073486	ICM	https://ftp.ncbi.nlm.nih.gov/geo/samples/GSM2481nnn/GSM2481604/suppl/GSM2481604_scBS-O-ICM-5s2.Cmet.bed.gz	GSM2481604
File	GSM2481598_scBS-O-ICM-14s2.Cmet.bed.gz	01/12/2017 09:42:10	571533086	BED	545.0564250946045	ICM	https://ftp.ncbi.nlm.nih.gov/geo/samples/GSM2481nnn/GSM2481598/suppl/GSM2481598_scBS-O-ICM-14s2.Cmet.bed.gz	GSM2481598
File	GSM2481606_scBS-O-ICM-5s4.Cmet.bed.gz	01/11/2017 14:15:17	593352672	BED	565.8652038574219	ICM	https://ftp.ncbi.nlm.nih.gov/geo/samples/GSM2481nnn/GSM2481606/suppl/GSM2481606_scBS-O-ICM-5s4.Cmet.bed.gz	GSM2481606
File	GSM2986397_scBS-L-ICM2-s2.Cmet.bed.gz	01/22/2018 21:34:38	723670732	BED	690.1461906433105	ICM	https://ftp.ncbi.nlm.nih.gov/geo/samples/GSM2986nnn/GSM2986397/suppl/GSM2986397_scBS-L-ICM2-s2.Cmet.bed.gz	GSM2986397
File	GSM2986396_scBS-L-ICM2-s1.Cmet.bed.gz	01/22/2018 21:34:22	732306563	BED	698.3819608688354	ICM	https://ftp.ncbi.nlm.nih.gov/geo/samples/GSM2986nnn/GSM2986396/suppl/GSM2986396_scBS-L-ICM2-s1.Cmet.bed.gz	GSM2986396
File	GSM2481597_scBS-O-ICM-14s1.Cmet.bed.gz	01/12/2017 10:05:27	756480387	BED	721.4359159469604	ICM	https://ftp.ncbi.nlm.nih.gov/geo/samples/GSM2481nnn/GSM2481597/suppl/GSM2481597_scBS-O-ICM-14s1.Cmet.bed.gz	GSM2481597
File	GSM2481607_scBS-O-ICM-5s5.Cmet.bed.gz	01/11/2017 14:14:04	805124975	BED	767.8270101547241	ICM	https://ftp.ncbi.nlm.nih.gov/geo/samples/GSM2481nnn/GSM2481607/suppl/GSM2481607_scBS-O-ICM-5s5.Cmet.bed.gz	GSM2481607
File	GSM2481599_scBS-O-ICM-14s3.Cmet.bed.gz	01/12/2017 10:00:24	855149955	BED	815.5345487594604	ICM	https://ftp.ncbi.nlm.nih.gov/geo/samples/GSM2481nnn/GSM2481599/suppl/GSM2481599_scBS-O-ICM-14s3.Cmet.bed.gz	GSM2481599
File	GSM2481603_scBS-O-ICM-5s1.Cmet.bed.gz	01/11/2017 14:51:02	858141696	BED	818.3876953125	ICM	https://ftp.ncbi.nlm.nih.gov/geo/samples/GSM2481nnn/GSM2481603/suppl/GSM2481603_scBS-O-ICM-5s1.Cmet.bed.gz	GSM2481603
File	GSM2986398_scBS-L-ICM2-s3.Cmet.bed.gz	01/22/2018 21:34:59	877036997	BED	836.4076585769653	ICM	https://ftp.ncbi.nlm.nih.gov/geo/samples/GSM2986nnn/GSM2986398/suppl/GSM2986398_scBS-L-ICM2-s3.Cmet.bed.gz	GSM2986398
File	GSM2481602_scBS-O-ICM-5b.Cmet.bed.gz	01/12/2017 09:22:18	1042149429	BED	993.8711442947388	ICM	https://ftp.ncbi.nlm.nih.gov/geo/samples/GSM2481nnn/GSM2481602/suppl/GSM2481602_scBS-O-ICM-5b.Cmet.bed.gz	GSM2481602
File	GSM2481600_scBS-O-ICM-14s4.Cmet.bed.gz	01/12/2017 09:48:51	1057085858	BED	1008.1156330108644	ICM	https://ftp.ncbi.nlm.nih.gov/geo/samples/GSM2481nnn/GSM2481600/suppl/GSM2481600_scBS-O-ICM-14s4.Cmet.bed.gz	GSM2481600
File	GSM2481596_scBS-O-ICM-14b.Cmet.bed.gz	01/12/2017 10:31:28	1208177933	BED	1152.208264350891	ICM	https://ftp.ncbi.nlm.nih.gov/geo/samples/GSM2481nnn/GSM2481596/suppl/GSM2481596_scBS-O-ICM-14b.Cmet.bed.gz	GSM2481596
File	GSM2986400_scBS-L-ICM2-s5.Cmet.bed.gz	01/22/2018 21:35:33	1241869907	BED	1184.3394346237185	ICM	https://ftp.ncbi.nlm.nih.gov/geo/samples/GSM2986nnn/GSM2986400/suppl/GSM2986400_scBS-L-ICM2-s5.Cmet.bed.gz	GSM2986400
File	GSM2986395_scBS-L-ICM-2b.Cmet.bed.gz	01/22/2018 21:34:05	1286063404	BED	1226.485637664795	ICM	https://ftp.ncbi.nlm.nih.gov/geo/samples/GSM2986nnn/GSM2986395/suppl/GSM2986395_scBS-L-ICM-2b.Cmet.bed.gz	GSM2986395
File	GSM2986407_scBS-N-ICM-2b.Cmet.bed.gz	01/22/2018 21:39:09	1774987998	BED	1692.7604656219482	ICM	https://ftp.ncbi.nlm.nih.gov/geo/samples/GSM2986nnn/GSM2986407/suppl/GSM2986407_scBS-N-ICM-2b.Cmet.bed.gz	GSM2986407
File	GSM2481614_scBS-P-MII-1.Cmet.bed.gz	01/11/2017 07:22:24	128030733	BED	122.09962177276611	MII oocyte	https://ftp.ncbi.nlm.nih.gov/geo/samples/GSM2481nnn/GSM2481614/suppl/GSM2481614_scBS-P-MII-1.Cmet.bed.gz	GSM2481614
File	GSM2481557_scBS-E-MII-20.Cmet.bed.gz	01/12/2017 07:19:57	166324300	BED	158.61921310424805	MII oocyte	https://ftp.ncbi.nlm.nih.gov/geo/samples/GSM2481nnn/GSM2481557/suppl/GSM2481557_scBS-E-MII-20.Cmet.bed.gz	GSM2481557
File	GSM2481586_scBS-K-MII-1.Cmet.bed.gz	01/12/2017 06:04:35	175039134	BED	166.930326461792	MII oocyte	https://ftp.ncbi.nlm.nih.gov/geo/samples/GSM2481nnn/GSM2481586/suppl/GSM2481586_scBS-K-MII-1.Cmet.bed.gz	GSM2481586
File	GSM2481587_scBS-K-MII-2.Cmet.bed.gz	01/12/2017 05:21:01	189132029	BED	180.37035846710205	MII oocyte	https://ftp.ncbi.nlm.nih.gov/geo/samples/GSM2481nnn/GSM2481587/suppl/GSM2481587_scBS-K-MII-2.Cmet.bed.gz	GSM2481587
File	GSM2481589_scBS-M-MII-1.Cmet.bed.gz	01/11/2017 23:56:57	199249377	BED	190.0190134048462	MII oocyte	https://ftp.ncbi.nlm.nih.gov/geo/samples/GSM2481nnn/GSM2481589/suppl/GSM2481589_scBS-M-MII-1.Cmet.bed.gz	GSM2481589
File	GSM2481615_scBS-P-MII-2.Cmet.bed.gz	01/12/2017 09:12:50	213245889	BED	203.36712741851807	MII oocyte	https://ftp.ncbi.nlm.nih.gov/geo/samples/GSM2481nnn/GSM2481615/suppl/GSM2481615_scBS-P-MII-2.Cmet.bed.gz	GSM2481615
File	GSM2146951_scBS-A-MII-1.Cmet.bed.gz	05/09/2016 11:08:26	216447620	BED	206.42053604125977	MII oocyte	https://ftp.ncbi.nlm.nih.gov/geo/samples/GSM2146nnn/GSM2146951/suppl/GSM2146951_scBS-A-MII-1.Cmet.bed.gz	GSM2146951
File	GSM2986318_scBS-E-MII-21.Cmet.bed.gz	01/22/2018 21:18:41	218135456	BED	208.0301818847656	MII oocyte	https://ftp.ncbi.nlm.nih.gov/geo/samples/GSM2986nnn/GSM2986318/suppl/GSM2986318_scBS-E-MII-21.Cmet.bed.gz	GSM2986318
File	GSM2481591_scBS-M-MII-3.Cmet.bed.gz	01/11/2017 19:10:53	220461109	BED	210.2480974197388	MII oocyte	https://ftp.ncbi.nlm.nih.gov/geo/samples/GSM2481nnn/GSM2481591/suppl/GSM2481591_scBS-M-MII-3.Cmet.bed.gz	GSM2481591
File	GSM2481590_scBS-M-MII-2.Cmet.bed.gz	01/11/2017 21:42:52	223312487	BED	212.9673833847046	MII oocyte	https://ftp.ncbi.nlm.nih.gov/geo/samples/GSM2481nnn/GSM2481590/suppl/GSM2481590_scBS-M-MII-2.Cmet.bed.gz	GSM2481590
File	GSM2481570_scBS-G-MII-13.Cmet.bed.gz	01/12/2017 06:39:27	227327175	BED	216.79608821868896	MII oocyte	https://ftp.ncbi.nlm.nih.gov/geo/samples/GSM2481nnn/GSM2481570/suppl/GSM2481570_scBS-G-MII-13.Cmet.bed.gz	GSM2481570
File	GSM2986325_scBS-L-MII-3.Cmet.bed.gz	01/22/2018 21:19:22	244269709	BED	232.9537477493286	MII oocyte	https://ftp.ncbi.nlm.nih.gov/geo/samples/GSM2986nnn/GSM2986325/suppl/GSM2986325_scBS-L-MII-3.Cmet.bed.gz	GSM2986325
File	GSM2986326_scBS-L-MII-4.Cmet.bed.gz	01/22/2018 21:19:27	246377386	BED	234.9637851715088	MII oocyte	https://ftp.ncbi.nlm.nih.gov/geo/samples/GSM2986nnn/GSM2986326/suppl/GSM2986326_scBS-L-MII-4.Cmet.bed.gz	GSM2986326
File	GSM2146954_scBS-A-MII-4.Cmet.bed.gz	05/09/2016 11:12:35	254499372	BED	242.70951461791992	MII oocyte	https://ftp.ncbi.nlm.nih.gov/geo/samples/GSM2146nnn/GSM2146954/suppl/GSM2146954_scBS-A-MII-4.Cmet.bed.gz	GSM2146954
File	GSM2986322_scBS-G-MII-12.Cmet.bed.gz	01/22/2018 21:19:05	258099721	BED	246.14307498931885	MII oocyte	https://ftp.ncbi.nlm.nih.gov/geo/samples/GSM2986nnn/GSM2986322/suppl/GSM2986322_scBS-G-MII-12.Cmet.bed.gz	GSM2986322
File	GSM2481556_scBS-E-MII-19.Cmet.bed.gz	01/12/2017 07:27:01	263214466	BED	251.02087593078613	MII oocyte	https://ftp.ncbi.nlm.nih.gov/geo/samples/GSM2481nnn/GSM2481556/suppl/GSM2481556_scBS-E-MII-19.Cmet.bed.gz	GSM2481556
File	GSM2986317_scBS-E-MII-10.Cmet.bed.gz	01/22/2018 21:18:36	263676594	BED	251.46159553527832	MII oocyte	https://ftp.ncbi.nlm.nih.gov/geo/samples/GSM2986nnn/GSM2986317/suppl/GSM2986317_scBS-E-MII-10.Cmet.bed.gz	GSM2986317
File	GSM2146953_scBS-A-MII-3.Cmet.bed.gz	05/09/2016 11:11:17	269142880	BED	256.6746520996094	MII oocyte	https://ftp.ncbi.nlm.nih.gov/geo/samples/GSM2146nnn/GSM2146953/suppl/GSM2146953_scBS-A-MII-3.Cmet.bed.gz	GSM2146953
File	GSM2986319_scBS-E-MII-3.Cmet.bed.gz	01/22/2018 21:18:47	274628495	BED	261.90614223480225	MII oocyte	https://ftp.ncbi.nlm.nih.gov/geo/samples/GSM2986nnn/GSM2986319/suppl/GSM2986319_scBS-E-MII-3.Cmet.bed.gz	GSM2986319
File	GSM2986321_scBS-G-MII-11.Cmet.bed.gz	01/22/2018 21:18:59	275122556	BED	262.37731552124023	MII oocyte	https://ftp.ncbi.nlm.nih.gov/geo/samples/GSM2986nnn/GSM2986321/suppl/GSM2986321_scBS-G-MII-11.Cmet.bed.gz	GSM2986321
File	GSM2481588_scBS-K-MII-3.Cmet.bed.gz	01/12/2017 03:09:48	287614947	BED	274.2909879684448	MII oocyte	https://ftp.ncbi.nlm.nih.gov/geo/samples/GSM2481nnn/GSM2481588/suppl/GSM2481588_scBS-K-MII-3.Cmet.bed.gz	GSM2481588
File	GSM2986320_scBS-G-MII-10.Cmet.bed.gz	01/22/2018 21:18:52	299965858	BED	286.06973457336426	MII oocyte	https://ftp.ncbi.nlm.nih.gov/geo/samples/GSM2986nnn/GSM2986320/suppl/GSM2986320_scBS-G-MII-10.Cmet.bed.gz	GSM2986320
File	GSM2986324_scBS-L-MII-2.Cmet.bed.gz	01/22/2018 21:19:17	307442110	BED	293.1996440887451	MII oocyte	https://ftp.ncbi.nlm.nih.gov/geo/samples/GSM2986nnn/GSM2986324/suppl/GSM2986324_scBS-L-MII-2.Cmet.bed.gz	GSM2986324
File	GSM2986308_scBS-D-MII-1.Cmet.bed.gz	01/22/2018 21:16:58	308918838	BED	294.6079616546631	MII oocyte	https://ftp.ncbi.nlm.nih.gov/geo/samples/GSM2986nnn/GSM2986308/suppl/GSM2986308_scBS-D-MII-1.Cmet.bed.gz	GSM2986308
File	GSM2986323_scBS-L-MII-1.Cmet.bed.gz	01/22/2018 21:19:11	315709392	BED	301.0839385986328	MII oocyte	https://ftp.ncbi.nlm.nih.gov/geo/samples/GSM2986nnn/GSM2986323/suppl/GSM2986323_scBS-L-MII-1.Cmet.bed.gz	GSM2986323
File	GSM2481581_scBS-J-MII-5.Cmet.bed.gz	01/12/2017 06:19:49	317139812	BED	302.44809341430664	MII oocyte	https://ftp.ncbi.nlm.nih.gov/geo/samples/GSM2481nnn/GSM2481581/suppl/GSM2481581_scBS-J-MII-5.Cmet.bed.gz	GSM2481581
File	GSM2146952_scBS-A-MII-2.Cmet.bed.gz	05/09/2016 11:09:50	322924886	BED	307.9651699066162	MII oocyte	https://ftp.ncbi.nlm.nih.gov/geo/samples/GSM2146nnn/GSM2146952/suppl/GSM2146952_scBS-A-MII-2.Cmet.bed.gz	GSM2146952
File	GSM2986316_scBS-D-MII-9.Cmet.bed.gz	01/22/2018 21:18:30	401726689	BED	383.1164255142212	MII oocyte	https://ftp.ncbi.nlm.nih.gov/geo/samples/GSM2986nnn/GSM2986316/suppl/GSM2986316_scBS-D-MII-9.Cmet.bed.gz	GSM2986316
File	GSM2986309_scBS-D-MII-2.Cmet.bed.gz	01/22/2018 21:17:09	535005773	BED	510.2212648391724	MII oocyte	https://ftp.ncbi.nlm.nih.gov/geo/samples/GSM2986nnn/GSM2986309/suppl/GSM2986309_scBS-D-MII-2.Cmet.bed.gz	GSM2986309
File	GSM2986310_scBS-D-MII-3.Cmet.bed.gz	01/22/2018 21:17:19	560102893	BED	534.155743598938	MII oocyte	https://ftp.ncbi.nlm.nih.gov/geo/samples/GSM2986nnn/GSM2986310/suppl/GSM2986310_scBS-D-MII-3.Cmet.bed.gz	GSM2986310
File	GSM2986311_scBS-D-MII-4.Cmet.bed.gz	01/22/2018 21:17:30	563483371	BED	537.3796186447144	MII oocyte	https://ftp.ncbi.nlm.nih.gov/geo/samples/GSM2986nnn/GSM2986311/suppl/GSM2986311_scBS-D-MII-4.Cmet.bed.gz	GSM2986311
File	GSM2986312_scBS-D-MII-5.Cmet.bed.gz	01/22/2018 21:17:41	579224411	BED	552.3914442062378	MII oocyte	https://ftp.ncbi.nlm.nih.gov/geo/samples/GSM2986nnn/GSM2986312/suppl/GSM2986312_scBS-D-MII-5.Cmet.bed.gz	GSM2986312
File	GSM2986313_scBS-D-MII-6.Cmet.bed.gz	01/22/2018 21:17:52	611847836	BED	583.5035667419434	MII oocyte	https://ftp.ncbi.nlm.nih.gov/geo/samples/GSM2986nnn/GSM2986313/suppl/GSM2986313_scBS-D-MII-6.Cmet.bed.gz	GSM2986313
File	GSM2986314_scBS-D-MII-7.Cmet.bed.gz	01/22/2018 21:18:04	620383252	BED	591.6435737609863	MII oocyte	https://ftp.ncbi.nlm.nih.gov/geo/samples/GSM2986nnn/GSM2986314/suppl/GSM2986314_scBS-D-MII-7.Cmet.bed.gz	GSM2986314
File	GSM2986315_scBS-D-MII-8.Cmet.bed.gz	01/22/2018 21:18:22	952331210	BED	908.2138156890868	MII oocyte	https://ftp.ncbi.nlm.nih.gov/geo/samples/GSM2986nnn/GSM2986315/suppl/GSM2986315_scBS-D-MII-8.Cmet.bed.gz	GSM2986315
File	GSM2986307_scBS-C-MII-9.Cmet.bed.gz	01/22/2018 21:16:51	1979967539	BED	1888.24418926239	MII oocyte	https://ftp.ncbi.nlm.nih.gov/geo/samples/GSM2986nnn/GSM2986307/suppl/GSM2986307_scBS-C-MII-9.Cmet.bed.gz	GSM2986307
File	GSM2986406_scBS-L-TE2-s5.Cmet.bed.gz	01/22/2018 21:38:17	33376604	BED	31.83041000366211	TE	https://ftp.ncbi.nlm.nih.gov/geo/samples/GSM2986nnn/GSM2986406/suppl/GSM2986406_scBS-L-TE2-s5.Cmet.bed.gz	GSM2986406
File	GSM2986402_scBS-L-TE2-s1.Cmet.bed.gz	01/22/2018 21:36:32	40930408	BED	39.034278869628906	TE	https://ftp.ncbi.nlm.nih.gov/geo/samples/GSM2986nnn/GSM2986402/suppl/GSM2986402_scBS-L-TE2-s1.Cmet.bed.gz	GSM2986402
File	GSM2481613_scBS-O-TE-14s5.Cmet.bed.gz	01/11/2017 12:55:46	461407325	BED	440.0323152542114	TE	https://ftp.ncbi.nlm.nih.gov/geo/samples/GSM2481nnn/GSM2481613/suppl/GSM2481613_scBS-O-TE-14s5.Cmet.bed.gz	GSM2481613
File	GSM2481612_scBS-O-TE-14s4.Cmet.bed.gz	01/12/2017 09:19:27	502507210	BED	479.2282199859619	TE	https://ftp.ncbi.nlm.nih.gov/geo/samples/GSM2481nnn/GSM2481612/suppl/GSM2481612_scBS-O-TE-14s4.Cmet.bed.gz	GSM2481612
File	GSM2481610_scBS-O-TE-14s2.Cmet.bed.gz	01/11/2017 13:49:38	517064042	BED	493.11069679260254	TE	https://ftp.ncbi.nlm.nih.gov/geo/samples/GSM2481nnn/GSM2481610/suppl/GSM2481610_scBS-O-TE-14s2.Cmet.bed.gz	GSM2481610
File	GSM2986403_scBS-L-TE2-s2.Cmet.bed.gz	01/22/2018 21:36:52	538878412	BED	513.9145011901855	TE	https://ftp.ncbi.nlm.nih.gov/geo/samples/GSM2986nnn/GSM2986403/suppl/GSM2986403_scBS-L-TE2-s2.Cmet.bed.gz	GSM2986403
File	GSM2481611_scBS-O-TE-14s3.Cmet.bed.gz	01/12/2017 09:25:48	549011448	BED	523.5781173706055	TE	https://ftp.ncbi.nlm.nih.gov/geo/samples/GSM2481nnn/GSM2481611/suppl/GSM2481611_scBS-O-TE-14s3.Cmet.bed.gz	GSM2481611
File	GSM2481609_scBS-O-TE-14s1.Cmet.bed.gz	01/11/2017 13:57:38	765043985	BED	729.6027994155884	TE	https://ftp.ncbi.nlm.nih.gov/geo/samples/GSM2481nnn/GSM2481609/suppl/GSM2481609_scBS-O-TE-14s1.Cmet.bed.gz	GSM2481609
File	GSM2481608_scBS-O-TE-14b.Cmet.bed.gz	01/11/2017 14:08:38	948212816	BED	904.2862091064452	TE	https://ftp.ncbi.nlm.nih.gov/geo/samples/GSM2481nnn/GSM2481608/suppl/GSM2481608_scBS-O-TE-14b.Cmet.bed.gz	GSM2481608
File	GSM2986405_scBS-L-TE2-s4.Cmet.bed.gz	01/22/2018 21:38:08	1079016749	BED	1029.0305604934692	TE	https://ftp.ncbi.nlm.nih.gov/geo/samples/GSM2986nnn/GSM2986405/suppl/GSM2986405_scBS-L-TE2-s4.Cmet.bed.gz	GSM2986405
File	GSM2986404_scBS-L-TE2-s3.Cmet.bed.gz	01/22/2018 21:37:32	1165214527	BED	1111.235167503357	TE	https://ftp.ncbi.nlm.nih.gov/geo/samples/GSM2986nnn/GSM2986404/suppl/GSM2986404_scBS-L-TE2-s3.Cmet.bed.gz	GSM2986404
File	GSM2986401_scBS-L-TE-2b.Cmet.bed.gz	01/22/2018 21:36:21	1175172412	BED	1120.731746673584	TE	https://ftp.ncbi.nlm.nih.gov/geo/samples/GSM2986nnn/GSM2986401/suppl/GSM2986401_scBS-L-TE-2b.Cmet.bed.gz	GSM2986401
File	GSM2986408_scBS-N-TE-2b.Cmet.bed.gz	01/22/2018 21:39:55	1479291651	BED	1410.762454032898	TE	https://ftp.ncbi.nlm.nih.gov/geo/samples/GSM2986nnn/GSM2986408/suppl/GSM2986408_scBS-N-TE-2b.Cmet.bed.gz	GSM2986408
File	GSM2481592_scBS-O-bst-4.Cmet.bed.gz	01/12/2017 10:40:37	1158776829	BED	1105.095700263977	blastocyst	https://ftp.ncbi.nlm.nih.gov/geo/samples/GSM2481nnn/GSM2481592/suppl/GSM2481592_scBS-O-bst-4.Cmet.bed.gz	GSM2481592
File	GSM2986409_scBS-O-bst-4.Cmet.bed.gz	01/22/2018 21:40:32	1158776829	BED	1105.095700263977	blastocyst	https://ftp.ncbi.nlm.nih.gov/geo/samples/GSM2986nnn/GSM2986409/suppl/GSM2986409_scBS-O-bst-4.Cmet.bed.gz	GSM2986409
File	GSM2481594_scBS-O-bst-2r.Cmet.bed.gz	01/12/2017 05:58:39	1188227540	BED	1133.18208694458	blastocyst	https://ftp.ncbi.nlm.nih.gov/geo/samples/GSM2481nnn/GSM2481594/suppl/GSM2481594_scBS-O-bst-2r.Cmet.bed.gz	GSM2481594
File	GSM2481595_scBS-O-bst-7.Cmet.bed.gz	01/12/2017 10:37:44	1192740793	BED	1137.4862604141235	blastocyst	https://ftp.ncbi.nlm.nih.gov/geo/samples/GSM2481nnn/GSM2481595/suppl/GSM2481595_scBS-O-bst-7.Cmet.bed.gz	GSM2481595
File	GSM2481593_scBS-O-bst-1.Cmet.bed.gz	01/12/2017 06:01:32	1251025588	BED	1193.070972442627	blastocyst	https://ftp.ncbi.nlm.nih.gov/geo/samples/GSM2481nnn/GSM2481593/suppl/GSM2481593_scBS-O-bst-1.Cmet.bed.gz	GSM2481593
File	GSM2481644_scBS-Morula-1-1.Cmet.bed.gz	01/16/2017 10:00:33	61796435	BED	58.93367290496826	morula	https://ftp.ncbi.nlm.nih.gov/geo/samples/GSM2481nnn/GSM2481644/suppl/GSM2481644_scBS-Morula-1-1.Cmet.bed.gz	GSM2481644
File	GSM2481645_scBS-Morula-1-2.Cmet.bed.gz	01/16/2017 10:01:25	65059631	BED	62.04569911956787	morula	https://ftp.ncbi.nlm.nih.gov/geo/samples/GSM2481nnn/GSM2481645/suppl/GSM2481645_scBS-Morula-1-2.Cmet.bed.gz	GSM2481645
File	GSM2481649_scBS-Morula-3-5.Cmet.bed.gz	01/16/2017 09:54:06	69952460	BED	66.71186447143555	morula	https://ftp.ncbi.nlm.nih.gov/geo/samples/GSM2481nnn/GSM2481649/suppl/GSM2481649_scBS-Morula-3-5.Cmet.bed.gz	GSM2481649
File	GSM2481647_scBS-Morula-3-3.Cmet.bed.gz	01/16/2017 09:58:01	83736538	BED	79.85738563537598	morula	https://ftp.ncbi.nlm.nih.gov/geo/samples/GSM2481nnn/GSM2481647/suppl/GSM2481647_scBS-Morula-3-3.Cmet.bed.gz	GSM2481647
File	GSM2481646_scBS-Morula-1-9.Cmet.bed.gz	01/16/2017 09:58:48	86293464	BED	82.29586029052734	morula	https://ftp.ncbi.nlm.nih.gov/geo/samples/GSM2481nnn/GSM2481646/suppl/GSM2481646_scBS-Morula-1-9.Cmet.bed.gz	GSM2481646
File	GSM2481648_scBS-Morula-3-4.Cmet.bed.gz	01/16/2017 09:56:47	86500844	BED	82.49363327026367	morula	https://ftp.ncbi.nlm.nih.gov/geo/samples/GSM2481nnn/GSM2481648/suppl/GSM2481648_scBS-Morula-3-4.Cmet.bed.gz	GSM2481648
File	GSM2481650_scBS-Morula-3bulk.Cmet.bed.gz	01/16/2017 10:00:26	370581781	BED	353.41432666778564	morula	https://ftp.ncbi.nlm.nih.gov/geo/samples/GSM2481nnn/GSM2481650/suppl/GSM2481650_scBS-Morula-3bulk.Cmet.bed.gz	GSM2481650
File	GSM2481651_scBS-Morula-5bulk.Cmet.bed.gz	01/16/2017 09:55:35	395495951	BED	377.1743307113648	morula	https://ftp.ncbi.nlm.nih.gov/geo/samples/GSM2481nnn/GSM2481651/suppl/GSM2481651_scBS-Morula-5bulk.Cmet.bed.gz	GSM2481651
File	GSM2481555_scBS-D-PN7-2.Cmet.bed.gz	01/12/2017 07:22:58	106163063	BED	101.24498653411864	zygote/PN	https://ftp.ncbi.nlm.nih.gov/geo/samples/GSM2481nnn/GSM2481555/suppl/GSM2481555_scBS-D-PN7-2.Cmet.bed.gz	GSM2481555
File	GSM2481574_scBS-H-PN2-2.Cmet.bed.gz	01/12/2017 06:28:50	120864019	BED	115.264910697937	zygote/PN	https://ftp.ncbi.nlm.nih.gov/geo/samples/GSM2481nnn/GSM2481574/suppl/GSM2481574_scBS-H-PN2-2.Cmet.bed.gz	GSM2481574
File	GSM2481576_scBS-H-PN3-2.Cmet.bed.gz	01/12/2017 06:25:46	126039144	BED	120.2002944946289	zygote/PN	https://ftp.ncbi.nlm.nih.gov/geo/samples/GSM2481nnn/GSM2481576/suppl/GSM2481576_scBS-H-PN3-2.Cmet.bed.gz	GSM2481576
File	GSM2481561_scBS-E-PN12-2.Cmet.bed.gz	01/12/2017 07:01:53	133356492	BED	127.17866134643556	zygote/PN	https://ftp.ncbi.nlm.nih.gov/geo/samples/GSM2481nnn/GSM2481561/suppl/GSM2481561_scBS-E-PN12-2.Cmet.bed.gz	GSM2481561
File	GSM2481567_scBS-E-PN9-2.Cmet.bed.gz	01/12/2017 06:45:32	138183591	BED	131.78214168548584	zygote/PN	https://ftp.ncbi.nlm.nih.gov/geo/samples/GSM2481nnn/GSM2481567/suppl/GSM2481567_scBS-E-PN9-2.Cmet.bed.gz	GSM2481567
File	GSM2481572_scBS-H-PN1-2.Cmet.bed.gz	01/12/2017 06:32:43	155287266	BED	148.0934772491455	zygote/PN	https://ftp.ncbi.nlm.nih.gov/geo/samples/GSM2481nnn/GSM2481572/suppl/GSM2481572_scBS-H-PN1-2.Cmet.bed.gz	GSM2481572
File	GSM2481554_scBS-D-PN7-1.Cmet.bed.gz	01/12/2017 07:28:20	179356053	BED	171.04726123809814	zygote/PN	https://ftp.ncbi.nlm.nih.gov/geo/samples/GSM2481nnn/GSM2481554/suppl/GSM2481554_scBS-D-PN7-1.Cmet.bed.gz	GSM2481554
File	GSM2481558_scBS-E-PN11-1.Cmet.bed.gz	01/12/2017 07:10:07	188820190	BED	180.07296562194824	zygote/PN	https://ftp.ncbi.nlm.nih.gov/geo/samples/GSM2481nnn/GSM2481558/suppl/GSM2481558_scBS-E-PN11-1.Cmet.bed.gz	GSM2481558
File	GSM2481578_scBS-H-PN4-2.Cmet.bed.gz	01/12/2017 06:22:13	190458350	BED	181.6352367401123	zygote/PN	https://ftp.ncbi.nlm.nih.gov/geo/samples/GSM2481nnn/GSM2481578/suppl/GSM2481578_scBS-H-PN4-2.Cmet.bed.gz	GSM2481578
File	GSM2481565_scBS-E-PN8-2.Cmet.bed.gz	01/12/2017 07:03:45	198745690	BED	189.53866004943848	zygote/PN	https://ftp.ncbi.nlm.nih.gov/geo/samples/GSM2481nnn/GSM2481565/suppl/GSM2481565_scBS-E-PN8-2.Cmet.bed.gz	GSM2481565
File	GSM2481559_scBS-E-PN11-2.Cmet.bed.gz	01/12/2017 07:10:15	200317731	BED	191.03787517547607	zygote/PN	https://ftp.ncbi.nlm.nih.gov/geo/samples/GSM2481nnn/GSM2481559/suppl/GSM2481559_scBS-E-PN11-2.Cmet.bed.gz	GSM2481559
File	GSM2481575_scBS-H-PN3-1.Cmet.bed.gz	01/12/2017 06:30:39	241707084	BED	230.50983810424805	zygote/PN	https://ftp.ncbi.nlm.nih.gov/geo/samples/GSM2481nnn/GSM2481575/suppl/GSM2481575_scBS-H-PN3-1.Cmet.bed.gz	GSM2481575
File	GSM2481560_scBS-E-PN12-1.Cmet.bed.gz	01/12/2017 07:14:03	246812488	BED	235.37873077392572	zygote/PN	https://ftp.ncbi.nlm.nih.gov/geo/samples/GSM2481nnn/GSM2481560/suppl/GSM2481560_scBS-E-PN12-1.Cmet.bed.gz	GSM2481560
File	GSM2481563_scBS-E-PN1-2.Cmet.bed.gz	01/12/2017 07:18:34	262031809	BED	249.89300632476807	zygote/PN	https://ftp.ncbi.nlm.nih.gov/geo/samples/GSM2481nnn/GSM2481563/suppl/GSM2481563_scBS-E-PN1-2.Cmet.bed.gz	GSM2481563
File	GSM2986330_scBS-B-PN2-2.Cmet.bed.gz	01/22/2018 21:19:58	283645694	BED	270.5056133270264	zygote/PN	https://ftp.ncbi.nlm.nih.gov/geo/samples/GSM2986nnn/GSM2986330/suppl/GSM2986330_scBS-B-PN2-2.Cmet.bed.gz	GSM2986330
File	GSM2481571_scBS-H-PN1-1.Cmet.bed.gz	01/12/2017 06:40:41	304224298	BED	290.1308994293213	zygote/PN	https://ftp.ncbi.nlm.nih.gov/geo/samples/GSM2481nnn/GSM2481571/suppl/GSM2481571_scBS-H-PN1-1.Cmet.bed.gz	GSM2481571
File	GSM2481577_scBS-H-PN4-1.Cmet.bed.gz	01/12/2017 06:28:23	324933558	BED	309.8807888031006	zygote/PN	https://ftp.ncbi.nlm.nih.gov/geo/samples/GSM2481nnn/GSM2481577/suppl/GSM2481577_scBS-H-PN4-1.Cmet.bed.gz	GSM2481577
File	GSM2986328_scBS-B-PN13-2.Cmet.bed.gz	01/22/2018 21:19:44	327439621	BED	312.2707567214966	zygote/PN	https://ftp.ncbi.nlm.nih.gov/geo/samples/GSM2986nnn/GSM2986328/suppl/GSM2986328_scBS-B-PN13-2.Cmet.bed.gz	GSM2986328
File	GSM2481566_scBS-E-PN9-1.Cmet.bed.gz	01/12/2017 06:57:59	359493465	BED	342.8396844863892	zygote/PN	https://ftp.ncbi.nlm.nih.gov/geo/samples/GSM2481nnn/GSM2481566/suppl/GSM2481566_scBS-E-PN9-1.Cmet.bed.gz	GSM2481566
File	GSM2481573_scBS-H-PN2-1.Cmet.bed.gz	01/12/2017 06:39:37	392967668	BED	374.7631721496582	zygote/PN	https://ftp.ncbi.nlm.nih.gov/geo/samples/GSM2481nnn/GSM2481573/suppl/GSM2481573_scBS-H-PN2-1.Cmet.bed.gz	GSM2481573
File	GSM2986329_scBS-B-PN2-1.Cmet.bed.gz	01/22/2018 21:19:52	409689947	BED	390.7107801437378	zygote/PN	https://ftp.ncbi.nlm.nih.gov/geo/samples/GSM2986nnn/GSM2986329/suppl/GSM2986329_scBS-B-PN2-1.Cmet.bed.gz	GSM2986329
File	GSM2986336_scBS-D-PN2-2.Cmet.bed.gz	01/22/2018 21:21:14	448965817	BED	428.1671686172485	zygote/PN	https://ftp.ncbi.nlm.nih.gov/geo/samples/GSM2986nnn/GSM2986336/suppl/GSM2986336_scBS-D-PN2-2.Cmet.bed.gz	GSM2986336
File	GSM2481562_scBS-E-PN1-1.Cmet.bed.gz	01/12/2017 07:24:47	472755986	BED	450.8552417755127	zygote/PN	https://ftp.ncbi.nlm.nih.gov/geo/samples/GSM2481nnn/GSM2481562/suppl/GSM2481562_scBS-E-PN1-1.Cmet.bed.gz	GSM2481562
File	GSM2481564_scBS-E-PN8-1.Cmet.bed.gz	01/12/2017 07:03:34	476576504	BED	454.49877166748047	zygote/PN	https://ftp.ncbi.nlm.nih.gov/geo/samples/GSM2481nnn/GSM2481564/suppl/GSM2481564_scBS-E-PN8-1.Cmet.bed.gz	GSM2481564
File	GSM2986334_scBS-C-PN5-2.Cmet.bed.gz	01/22/2018 21:20:46	483184186	BED	460.8003482818604	zygote/PN	https://ftp.ncbi.nlm.nih.gov/geo/samples/GSM2986nnn/GSM2986334/suppl/GSM2986334_scBS-C-PN5-2.Cmet.bed.gz	GSM2986334
File	GSM2986327_scBS-B-PN13-1.Cmet.bed.gz	01/22/2018 21:19:37	486744788	BED	464.1960029602051	zygote/PN	https://ftp.ncbi.nlm.nih.gov/geo/samples/GSM2986nnn/GSM2986327/suppl/GSM2986327_scBS-B-PN13-1.Cmet.bed.gz	GSM2986327
File	GSM2986332_scBS-C-PN1-2.Cmet.bed.gz	01/22/2018 21:20:21	532591508	BED	507.9188423156738	zygote/PN	https://ftp.ncbi.nlm.nih.gov/geo/samples/GSM2986nnn/GSM2986332/suppl/GSM2986332_scBS-C-PN1-2.Cmet.bed.gz	GSM2986332
File	GSM2986331_scBS-C-PN1-1.Cmet.bed.gz	01/22/2018 21:20:11	622015933	BED	593.2006196975708	zygote/PN	https://ftp.ncbi.nlm.nih.gov/geo/samples/GSM2986nnn/GSM2986331/suppl/GSM2986331_scBS-C-PN1-1.Cmet.bed.gz	GSM2986331
File	GSM2986335_scBS-D-PN2-1.Cmet.bed.gz	01/22/2018 21:21:04	786763838	BED	750.3164653778076	zygote/PN	https://ftp.ncbi.nlm.nih.gov/geo/samples/GSM2986nnn/GSM2986335/suppl/GSM2986335_scBS-D-PN2-1.Cmet.bed.gz	GSM2986335
File	GSM2986333_scBS-C-PN5-1.Cmet.bed.gz	01/22/2018 21:20:38	900933897	BED	859.1975183486938	zygote/PN	https://ftp.ncbi.nlm.nih.gov/geo/samples/GSM2986nnn/GSM2986333/suppl/GSM2986333_scBS-C-PN5-1.Cmet.bed.gz	GSM2986333
