## Supplementary material for "An entropy-based diagnostic framework for characterizing methylation state dynamics during preimplantation development": gse102970_series_matrix_keyword_hits.tsv

line_no	line
1	!Series_title "Preconception Urinary Phthalate Concentrations and Sperm DNA Methylation Profiles among Men Undergoing IVF Treatment: A Cross-Sectional Study"
2	!Series_geo_accession "GSE102970"
4	!Series_submission_date "Aug 23 2017"
40	!Sample_title "Sperm from participant 1_S1" "Sperm from participant 2_S2" "Sperm from participant 3_S3" "Sperm from participant 4_S4" "Sperm from participant 5_S5" "Sperm from participant 6_S6" "Sperm from participant 7_S7" "Sperm from participant 8_S8" "Sperm from participant 9_S9" "Sperm from participant 10_S10" "Sperm from participant 11_S11" "Sperm from participant 12_S12" "Sperm from partici…
41	!Sample_geo_accession "GSM2751783" "GSM2751784" "GSM2751785" "GSM2751786" "GSM2751787" "GSM2751788" "GSM2751789" "GSM2751790" "GSM2751791" "GSM2751792" "GSM2751793" "GSM2751794" "GSM2751795" "GSM2751796" "GSM2751797" "GSM2751798" "GSM2751799" "GSM2751800" "GSM2751801" "GSM2751802" "GSM2751803" "GSM2751804" "GSM2751805" "GSM2751806" "GSM2751807" "GSM2751808" "GSM2751809" "GSM2751810" "GSM2751811" …
43	!Sample_submission_date "Aug 23 2017" "Aug 23 2017" "Aug 23 2017" "Aug 23 2017" "Aug 23 2017" "Aug 23 2017" "Aug 23 2017" "Aug 23 2017" "Aug 23 2017" "Aug 23 2017" "Aug 23 2017" "Aug 23 2017" "Aug 23 2017" "Aug 23 2017" "Aug 23 2017" "Aug 23 2017" "Aug 23 2017" "Aug 23 2017" "Aug 23 2017" "Aug 23 2017" "Aug 23 2017" "Aug 23 2017" "Aug 23 2017" "Aug 23 2017" "Aug 23 2017" "Aug 23 2017" "Aug 23 201…
49	!Sample_characteristics_ch1 "Sex: male" "Sex: male" "Sex: male" "Sex: male" "Sex: male" "Sex: male" "Sex: male" "Sex: male" "Sex: male" "Sex: male" "Sex: male" "Sex: male" "Sex: male" "Sex: male" "Sex: male" "Sex: male" "Sex: male" "Sex: male" "Sex: male" "Sex: male" "Sex: male" "Sex: male" "Sex: male" "Sex: male" "Sex: male" "Sex: male" "Sex: male" "Sex: male" "Sex: male" "Sex: male" "Sex: male"…
50	!Sample_characteristics_ch1 "tissue: Sperm" "tissue: Sperm" "tissue: Sperm" "tissue: Sperm" "tissue: Sperm" "tissue: Sperm" "tissue: Sperm" "tissue: Sperm" "tissue: Sperm" "tissue: Sperm" "tissue: Sperm" "tissue: Sperm" "tissue: Sperm" "tissue: Sperm" "tissue: Sperm" "tissue: Sperm" "tissue: Sperm" "tissue: Sperm" "tissue: Sperm" "tissue: Sperm" "tissue: Sperm" "tissue: Sperm" "tissue: Sperm" "ti…
51	!Sample_characteristics_ch1 "tissue subtype: Enriched motile fraction" "tissue subtype: Enriched motile fraction" "tissue subtype: Enriched motile fraction" "tissue subtype: Enriched motile fraction" "tissue subtype: Enriched motile fraction" "tissue subtype: Enriched motile fraction" "tissue subtype: Enriched motile fraction" "tissue subtype: Enriched motile fraction" "tissue subtype: Enriched m…
58	!Sample_scan_protocol "Arrays were imaged using BeadArray Reader using standard recommended Illumina scanner setting" "Arrays were imaged using BeadArray Reader using standard recommended Illumina scanner setting" "Arrays were imaged using BeadArray Reader using standard recommended Illumina scanner setting" "Arrays were imaged using BeadArray Reader using standard recommended Illumina scanner se…
61	!Sample_data_processing "minfi package - correct for technical variatio nin background (noob), remove probes below background, adjust for Type I/II probes" "minfi package - correct for technical variatio nin background (noob), remove probes below background, adjust for Type I/II probes" "minfi package - correct for technical variatio nin background (noob), remove probes below background, adjust f…
62	!Sample_data_processing "sva package - ComBat correction for batch" "sva package - ComBat correction for batch" "sva package - ComBat correction for batch" "sva package - ComBat correction for batch" "sva package - ComBat correction for batch" "sva package - ComBat correction for batch" "sva package - ComBat correction for batch" "sva package - ComBat correction for batch" "sva package - ComBat c…
63	!Sample_data_processing "DMRcate package - remove cross-hybridizing and sex chromosome probes." "DMRcate package - remove cross-hybridizing and sex chromosome probes." "DMRcate package - remove cross-hybridizing and sex chromosome probes." "DMRcate package - remove cross-hybridizing and sex chromosome probes." "DMRcate package - remove cross-hybridizing and sex chromosome probes." "DMRcate packag…
