## Supplementary material for "An entropy-based diagnostic framework for characterizing methylation state dynamics during preimplantation development": GSE102970_sperm_age_cpg_sample_metrics.tsv

sample_id	n_age_cpg	s_epi_age	age_projection
S1	466	0.47839684091979534	0.33164458279214365
S10	466	0.4860827306238443	0.31590352245868164
S11	466	0.4835022355994337	0.2916805609328714
S12	466	0.4798117328945789	0.30663150185047156
S13	466	0.46943589482071574	0.32456102506341644
S14	466	0.49870188989621145	0.29217234336603654
S15	466	0.5020882703171484	0.2865822671493372
S16	466	0.4819709929877071	0.2991546341774518
S17	466	0.5070113666720271	0.27369489040811856
S18	466	0.5161115331553181	0.19952869376503857
S19	466	0.43634468145585	0.3372713728621665
S2	466	0.5011390244823171	0.29070798088397104
S20	466	0.417025995450441	0.383191537225743
S21	466	0.49673123389055746	0.26319449672356243
S22	466	0.49785012637343984	0.27582470630702816
S23	466	0.461526803514759	0.3453633590029092
S24	466	0.38810581057247945	0.42149961413919995
S25	466	0.39232982825729074	0.4239899846961389
S26	466	0.4974567215588593	0.2770914581793605
S27	466	0.481754672894845	0.29975708437675896
S28	466	0.45309977020987696	0.35938309073096847
S29	466	0.47206406236534626	0.293756885340384
S3	466	0.4635468626165428	0.3362886132288457
S30	466	0.5252963745956327	0.23167271778920975
S31	466	0.5225572466038791	0.25901590921817275
S32	466	0.4613970118247379	0.33690107866673014
S33	466	0.5308123848170808	0.1926051254024102
S34	466	0.5183884163704567	0.2724024393141667
S35	466	0.5166295318247269	0.23289081516369678
S36	466	0.4038439056873994	0.3826013802392567
S37	466	0.4178607700397914	0.4055408366206788
S38	466	0.4716312426980691	0.3336634747861585
S39	466	0.485767601412125	0.3129592863207734
S4	466	0.46228597629123014	0.35250876060897995
S40	466	0.5029312157506106	0.24373805849304472
S41	466	0.46000620081262017	0.35059445762981994
S42	466	0.43019801789228906	0.34218163402464574
S43	466	0.47631253774802107	0.2851323162339223
S44	466	0.4636490985715563	0.3474888092595565
S45	466	0.5418277513383599	0.14385687406715564
S46	466	0.5027311968482274	0.2738445288755088
S47	466	0.44222389684150687	0.358312766713974
S48	466	0.4666997521283665	0.29948824119524575
S5	466	0.48457180998268706	0.3194176297163692
S6	466	0.48027369293630556	0.31160119740966513
S7	466	0.505179614978386	0.24771601756553238
S8	466	0.5389509960567769	0.20952605177886457
S9	466	0.4478495670462055	0.28822840076724726
