## Supplementary material for "An entropy-based diagnostic framework for characterizing methylation state dynamics during preimplantation development": gse102970_supplement_keyword_hits.tsv

sheet	hit_type	hit
TitlePage	row_0	Title: Sperm DNA methylation mediates the association of male age on reproductive outcomes among couples undergoing infertility treatment.
TitlePage	row_9	4 Division of Reproductive Endocrinology and Infertility, Baystate Medical Center, 759 Chestnut Street, Springfield, MA, USA.
Table S1	column	Table SI: Association between male age and ART outcomes stratifying by male and female infertility statuses
Table S1	row_3	Full (n = 47) | 0.9240106 | 0.8903655 | 0.9583409 | 2.48e-05 | male BMI, male current smoking, female age, male infertility
Table S1	row_4	Full (n = 47) | 0.9248399 | 0.8911136 | 0.959263 | 3.15e-05 | male BMI, male current smoking, female age, male infertility, female infertility
Table S1	row_7	Fertile male (n = 36) | 0.909251 | 0.8598005 | 0.960929 | 0.000783 | BMI, current smoking, female age
Table S1	row_8	Infertile male (n = 11)* | 0.9584841 | 0.9078026 | 1.011082 | 0.472 | BMI, current smoking, female age
Table S1	row_11	Fertile female (n = 21) | 0.8988861 | 0.84080949 | 0.9586045 | 0.00139 | male BMI, male current smoking, female age, male infertility
Table S1	row_12	Infertile female (n = 26)# | 0.9543703 | 0.909045 | 1.002359 | 0.0601 | male BMI, male current smoking, female age, male infertility
Table S2	column	Table S2: Male age-associated CpGs identified in this study
Table S2	row_0	CpG_Name | effect.size | std.error | P.value | Holm.sig | FDR
Table S3	column	Table S3: Total and significant clusters associated with male ageing identified in this study
Table S3	row_0	cluster_name | exposure_effect_size.betas | exposure_pvalue.y | n_sites_in_cluster.y | cluster_sites.y | exposure_padjusted.y | chr | start | end | effect_size/5yrs
Table S3	row_1	cluster_3123 | 0.005938236 | 2.22e-15 | 2 | ;cg00416945;cg00659029 | 8.63e-12 | chr16 | 88165722 | 88165938 | 0.029691182
Table S3	row_2	cluster_840 | 0.016213004 | 2.22e-15 | 2 | ;cg05270617;cg10971559 | 8.63e-12 | chr10 | 23287263 | 23287284 | 0.08106502
Table S3	row_3	cluster_7052 | 0.006370282 | 1.32e-11 | 4 | ;cg12055258;cg07132005;cg03995555;cg09657435 | 3.43e-08 | chr7 | 121651766 | 121652024 | 0.031851411
Table S3	row_4	cluster_915 | 0.006852896 | 2.17e-11 | 4 | ;cg10410852;cg21820890;cg10842126;cg02044879 | 4.21e-08 | chr10 | 74714308 | 74714935 | 0.034264481
Table S3	row_5	cluster_5923 | 0.006697181 | 3.29e-11 | 2 | ;cg12178456;cg12202847 | 5.11e-08 | chr5 | 120191823 | 120192115 | 0.033485903
Table S3	row_6	cluster_4026 | -0.005768268 | 8.42e-11 | 2 | ;cg18592745;cg00471142 | 1.09e-07 | chr19 | 39806522 | 39806765 | -0.028841341
Table S3	row_7	cluster_2190 | 0.013464304 | 1.64e-10 | 2 | ;cg07629125;cg24586528 | 1.59e-07 | chr13 | 58299015 | 58299073 | 0.067321522
Table S3	row_8	cluster_483 | 0.005036306 | 1.51e-10 | 3 | ;cg00119186;cg03002968;cg02245566 | 1.59e-07 | chr1 | 158670124 | 158670617 | 0.025181528
Table S3	row_9	cluster_3519 | 0.006730929 | 2.28e-10 | 2 | ;cg00093095;cg24801087 | 1.61e-07 | chr17 | 76481380 | 76481729 | 0.033654647
Table S3	row_10	cluster_4028 | -0.001162933 | 2.21e-10 | 2 | ;cg10092241;cg18097850 | 1.61e-07 | chr19 | 40005557 | 40005602 | -0.005814663
Table S3	row_11	cluster_4364 | 0.010082187 | 1.9e-10 | 2 | ;cg02192965;cg03217954 | 1.61e-07 | chr2 | 44502740 | 44502977 | 0.050410937
Table S3	row_12	cluster_2776 | -0.011540603 | 2.8e-10 | 2 | ;cg04636834;cg20319926 | 1.81e-07 | chr16 | 685580 | 685686 | -0.057703016
Table S3	row_13	cluster_1387 | 0.005596169 | 4.09e-10 | 2 | ;cg13321166;cg03348161 | 2.44e-07 | chr11 | 59824038 | 59824089 | 0.027980847
Table S3	row_14	cluster_6975 | 0.007432859 | 6.18e-10 | 2 | ;cg22798737;cg09416203 | 3.43e-07 | chr7 | 94927713 | 94928249 | 0.037164296
Table S4	column	Table S4: Male age-induced methylation associated with transcription factor binding sites
Table S4	row_0	Transcription Factor Binding Site | DMR | % | All Clusters | % | nan | 1090 | nan | 7771 | nan | P-Value
Table S5	column	Table S5: Nearest gene annotation of total DMRs within 1500 from TSS
Table S5	row_0	cluster_name | exposure_effect_size.betas | external_gene_name | distancetoFeature
Table S6	column	Table S6: Bonferroni significant DMRs
Table S6	row_1	cluster_name | exposure_effect_size.betas | exposure_pvalue.y | n_sites_in_cluster.y | cluster_sites.y | exposure_padjusted.y | chr | start | end | effct_size/5yrs
Table S6	row_2	cluster_3123 | 0.005938236 | 2.22e-15 | 2 | ;cg00416945;cg00659029 | 8.63e-12 | chr16 | 88165722 | 88165938 | 0.029691182
Table S6	row_3	cluster_840 | 0.016213004 | 2.22e-15 | 2 | ;cg05270617;cg10971559 | 8.63e-12 | chr10 | 23287263 | 23287284 | 0.08106502
Table S6	row_4	cluster_7052 | 0.006370282 | 1.32e-11 | 4 | ;cg12055258;cg07132005;cg03995555;cg09657435 | 3.43e-08 | chr7 | 121651766 | 121652024 | 0.031851411
Table S6	row_5	cluster_915 | 0.006852896 | 2.17e-11 | 4 | ;cg10410852;cg21820890;cg10842126;cg02044879 | 4.21e-08 | chr10 | 74714308 | 74714935 | 0.034264481
Table S6	row_6	cluster_5923 | 0.006697181 | 3.29e-11 | 2 | ;cg12178456;cg12202847 | 5.11e-08 | chr5 | 120191823 | 120192115 | 0.033485903
Table S6	row_7	cluster_4026 | -0.005768268 | 8.42e-11 | 2 | ;cg18592745;cg00471142 | 1.09e-07 | chr19 | 39806522 | 39806765 | -0.028841341
Table S6	row_8	cluster_2190 | 0.013464304 | 1.64e-10 | 2 | ;cg07629125;cg24586528 | 1.59e-07 | chr13 | 58299015 | 58299073 | 0.067321522
Table S6	row_9	cluster_483 | 0.005036306 | 1.51e-10 | 3 | ;cg00119186;cg03002968;cg02245566 | 1.59e-07 | chr1 | 158670124 | 158670617 | 0.025181528
Table S6	row_10	cluster_3519 | 0.006730929 | 2.28e-10 | 2 | ;cg00093095;cg24801087 | 1.61e-07 | chr17 | 76481380 | 76481729 | 0.033654647
Table S6	row_11	cluster_4028 | -0.001162933 | 2.21e-10 | 2 | ;cg10092241;cg18097850 | 1.61e-07 | chr19 | 40005557 | 40005602 | -0.005814663
Table S6	row_12	cluster_4364 | 0.010082187 | 1.9e-10 | 2 | ;cg02192965;cg03217954 | 1.61e-07 | chr2 | 44502740 | 44502977 | 0.050410937
Table S6	row_13	cluster_2776 | -0.011540603 | 2.8e-10 | 2 | ;cg04636834;cg20319926 | 1.81e-07 | chr16 | 685580 | 685686 | -0.057703016
Table S6	row_14	cluster_1387 | 0.005596169 | 4.09e-10 | 2 | ;cg13321166;cg03348161 | 2.44e-07 | chr11 | 59824038 | 59824089 | 0.027980847
Table S7	column	Table S7: Male age-fertilization mediators
Table S7	row_0	DMR | Gene symbol | Genomic coordinate | Number of CpGs | Distance to feature(bp)
Table S7	row_1	M1 | DEFB126 | Chr20: 123163 -123613 | 2 | 87
Table S7	row_3	M2 | TPI1P3 | Chr6: 116359888-116360184 | 2 | -252
Table S7	row_7	M3 | PLCH2 | Chr1: 2415344 - 2415453 | 2 | -574
Table S7	row_9	M4 | DLGAP2 | Chr8: 703701 - 704148 | 4 | 67
Table S7	row_11	Male age-live birth mediators | nan | nan | nan | nan
Table S7	row_12	M1 | CHRNB1 | Chr17: 7348316 - 7348327 | 3 | -120
Table S8	column	Table S8: Overlapping CpGs (3) between present study and those of Levine et al., 2018
Table S8	row_2	CpG_Name | Chromosome | Map Info | Gene Symbol | Weight | Univariate Age Correlation | effect.size | P.value | FDR
Table S9	row_0	Table S9: Overlapping DMRs (15) between present study and those of Jenkins et al., 2018 | nan | nan | nan | nan | nan | nan | nan | nan | nan
Table S9	row_3	chr | start | end | genenames | chr | start | end | cluster_name | cpg | Overlapping sequence (bp)
Table S9	row_4	chr1 | 155176868 | 155177784 | THBS3 | chr1 | 155176868 | 155177561 | cluster_458 | ;cg12543649;cg25912717;cg01428953;cg16416987 | 693
Table S9	row_5	chr10 | 17347047 | 17347392 | NONE | chr10 | 17347047 | 17347391 | cluster_832 | ;cg26654358;cg12722935;cg03830712 | 344
Table S9	row_6	chr11 | 2909690 | 2909716 | SLC22A18AS | chr11 | 2909690 | 2909715 | cluster_1257 | ;cg23335134;cg26874323;cg08222610 | 25
Table S9	row_7	chr12 | 6641602 | 6642355 | GAPDH | chr12 | 6641602 | 6642354 | cluster_1710 | ;cg25252598;cg02971381;cg15350627;cg00252813;cg02519286 | 752
Table S9	row_8	chr12 | 16760040 | 16761003 | LMO3 | chr12 | 16760040 | 16760056 | cluster_1754 | ;cg19016652;cg14905657;cg26575637 | 16
Table S9	row_9	chr17 | 26553567 | 26554908 | PYY2 | chr17 | 26553567 | 26554245 | cluster_3303 | ;cg03924483;cg19539519;cg25191725;cg11231143 | 678
Table S9	row_10	chr17 | 80278592 | 80280331 | SECTM1 | chr17 | 80279477 | 80279675 | cluster_3613 | ;cg03325767;cg19930417;cg04546616 | 198
Table S9	row_11	chr2 | 60680616 | 60680762 | BCL11A | chr2 | 60679659 | 60680761 | cluster_4381 | ;cg19464815;cg11057260;cg23556108;cg22445742;cg15241316 | 145
Table S9	row_12	chr4 | 3680721 | 3681760 | LOC100133461 | chr4 | 3680721 | 3680970 | cluster_5471 | ;cg15875904;cg18976355 | 249
Table S9	row_13	chr4 | 4386726 | 4387698 | NSG1 | chr4 | 4386726 | 4386906 | cluster_5475 | ;cg01159601;cg05274323;cg12235062 | 180
Table S9	row_14	chr5 | 139492535 | 139493491 | PURA | chr5 | 139491931 | 139492957 | cluster_5954 | ;cg05162564;cg11067714;cg00079023;cg00534655;cg27111970 | 422
