## Supplementary material for "An entropy-based diagnostic framework for characterizing methylation state dynamics during preimplantation development": gse102970_supplement_sheet_summary.tsv

sheet	n_rows	n_cols	columns
TitlePage	31	1	Unnamed: 0
Table S1	28	6	Unnamed: 0 | Table SI: Association between male age and ART outcomes stratifying by male and female infertility statuses | Unnamed: 2 | Unnamed: 3 | Unnamed: 4 | Unnamed: 5
Table S2	1699	6	Table S2: Male age-associated CpGs identified in this study | Unnamed: 1 | Unnamed: 2 | Unnamed: 3 | Unnamed: 4 | Unnamed: 5
Table S3	7772	10	Table S3: Total and significant clusters associated with male ageing identified in this study | Unnamed: 1 | Unnamed: 2 | Unnamed: 3 | Unnamed: 4 | Unnamed: 5 | Unnamed: 6 | Unnamed: 7 | Unnamed: 8 | Unnamed: 9
Table S4	149	11	Table S4: Male age-induced methylation associated with transcription factor binding sites | Unnamed: 1 | Unnamed: 2 | Unnamed: 3 | Unnamed: 4 | Unnamed: 5 | Unnamed: 6 | Unnamed: 7 | Unnamed: 8 | Unnamed: 9 | Unnamed: 10
Table S5	784	4	Table S5: Nearest gene annotation of total DMRs within 1500 from TSS | Unnamed: 1 | Unnamed: 2 | Unnamed: 3
Table S6	158	10	Table S6: Bonferroni significant DMRs | Unnamed: 1 | Unnamed: 2 | Unnamed: 3 | Unnamed: 4 | Unnamed: 5 | Unnamed: 6 | Unnamed: 7 | Unnamed: 8 | Unnamed: 9
Table S7	21	5	Table S7: Male age-fertilization mediators | Unnamed: 1 | Unnamed: 2 | Unnamed: 3 | Unnamed: 4
Figure S1	23	1	Unnamed: 0
Table S8	6	9	Table S8: Overlapping CpGs (3) between present study and those of Levine et al., 2018 | Unnamed: 1 | Unnamed: 2 | Unnamed: 3 | Unnamed: 4 | Unnamed: 5 | Unnamed: 6 | Unnamed: 7 | Unnamed: 8
Table S9	18	10	Unnamed: 0 | Unnamed: 1 | Unnamed: 2 | Unnamed: 3 | Unnamed: 4 | Unnamed: 5 | Unnamed: 6 | Unnamed: 7 | Unnamed: 8 | Unnamed: 9
Figure S2	53	1	Unnamed: 0
Figure S3	35	2	Unnamed: 0 | Unnamed: 1
