## Supplementary material for "An entropy-based diagnostic framework for characterizing methylation state dynamics during preimplantation development": GSE273723_parental_age_placenta_metadata.tsv

sample_id	sample_title	source_name	paternal_age_group	paternal_age_group_code	data_row_count
GSM8436115	P491	Placenta	Old	2	773321
GSM8436116	P487	Placenta	Old	2	773321
GSM8436117	P465	Placenta	Old	2	773321
GSM8436118	P437	Placenta	Middle	1	773321
GSM8436119	P440	Placenta	Middle	1	773321
GSM8436120	P448	Placenta	Young	0	773321
GSM8436121	P484	Placenta	Old	2	773321
GSM8436122	P425	Placenta	Young	0	773321
GSM8436123	P453	Placenta	Middle	1	773321
GSM8436124	P408	Placenta	Old	2	773321
GSM8436125	P482	Placenta	Middle	1	773321
GSM8436126	P449	Placenta	Middle	1	773321
GSM8436127	P446	Placenta	Young	0	773321
GSM8436128	P418	Placenta	Middle	1	773321
GSM8436129	P456	Placenta	Old	2	773321
GSM8436130	P424	Placenta	Young	0	773321
GSM8436131	P436	Placenta	Middle	1	773321
GSM8436132	P494	Placenta	Middle	1	773321
GSM8436133	P499	Placenta	Young	0	773321
GSM8436134	P415	Placenta	Middle	1	773321
GSM8436135	P467	Placenta	Young	0	773321
GSM8436136	P478	Placenta	Old	2	773321
GSM8436137	P422	Placenta	Old	2	773321
GSM8436138	P483	Placenta	Middle	1	773321
GSM8436139	P403	Placenta	Old	2	773321
GSM8436140	P413	Placenta	Middle	1	773321
GSM8436141	P438	Placenta	Old	2	773321
GSM8436142	P476	Placenta	Middle	1	773321
GSM8436143	P411	Placenta	Old	2	773321
GSM8436144	P463	Placenta	Young	0	773321
GSM8436145	P461	Placenta	Middle	1	773321
GSM8436146	P409	Placenta	Young	0	773321
GSM8436147	P850	Placenta	Old	2	773321
GSM8436148	P854	Placenta	Old	2	773321
GSM8436149	P871	Placenta	Young	0	773321
GSM8436150	P858	Placenta	Middle	1	773321
GSM8436151	P819	Placenta	Young	0	773321
GSM8436152	P867	Placenta	Young	0	773321
GSM8436153	P852	Placenta	Young	0	773321
GSM8436154	P862	Placenta	Old	2	773321
GSM8436155	P848	Placenta	Middle	1	773321
GSM8436156	P849	Placenta	Young	0	773321
GSM8436157	P868	Placenta	Young	0	773321
GSM8436158	P869	Placenta	Old	2	773321
GSM8436159	P846	Placenta	Young	0	773321
GSM8436160	P878	Placenta	Young	0	773321
GSM8436161	P857	Placenta	Young	0	773321
GSM8436162	P851	Placenta	Young	0	773321
GSM8436163	P875	Placenta	Young	0	773321
GSM8436164	P873	Placenta	Middle	1	773321
GSM8436165	P860	Placenta	Old	2	773321
GSM8436166	P876	Placenta	Middle	1	773321
GSM8436167	P874	Placenta	Old	2	773321
GSM8436168	P866	Placenta	Young	0	773321
GSM8436169	P853	Placenta	Middle	1	773321
GSM8436170	P872	Placenta	Middle	1	773321
GSM8436171	P865	Placenta	Middle	1	773321
GSM8436172	P847	Placenta	Old	2	773321
GSM8436173	P864	Placenta	Old	2	773321
GSM8436174	P863	Placenta	Middle	1	773321
GSM8436175	P861	Placenta	Middle	1	773321
GSM8436176	P844	Placenta	Old	2	773321
