## Supplementary material for "An entropy-based diagnostic framework for characterizing methylation state dynamics during preimplantation development": GSE273723_parental_age_residual_group_metrics.tsv

paternal_age_group	n_samples	signed_age_DMR_residual_mean	signed_age_DMR_residual_median	weighted_age_DMR_entropy_mean	weighted_signed_beta_mean
Young	20	0.18476394428736043	0.18396342739665067	0.48265449759051693	0.18476394428736043
Middle	22	0.18394113598740433	0.18239296243365427	0.4822679189608625	0.18394113598740433
Old	20	0.18543648965603193	0.18588671232205564	0.478704864773494	0.18543648965603193
