## Supplementary material for "An entropy-based diagnostic framework for characterizing methylation state dynamics during preimplantation development": GSE273723_parental_age_residual_group_tests.tsv

metric	comparison	n_old	n_young	old_mean	young_mean	old_minus_young	u_stat	p_value	cliffs_delta_old_minus_young	p_adj_BH
signed_age_DMR_residual_score	Old vs Young paternal age	20	20	0.18543648965603193	0.18476394428736043	0.0006725453686715066	210.0	0.7971974192691746	0.05	0.7971974192691746
weighted_age_DMR_entropy	Old vs Young paternal age	20	20	0.478704864773494	0.48265449759051693	-0.00394963281702293	135.0	0.08103174924185105	-0.325	0.24309524772555316
weighted_signed_beta_score	Old vs Young paternal age	20	20	0.18543648965603193	0.18476394428736043	0.0006725453686715066	210.0	0.7971974192691746	0.05	0.7971974192691746
