## Supplementary material for "An entropy-based diagnostic framework for characterizing methylation state dynamics during preimplantation development": GSE273723_parental_age_residual_sample_metrics.tsv

sample_id	n_age_DMR_CpGs_observed	weighted_signed_beta_score	signed_age_DMR_residual_score	weighted_age_DMR_entropy	sample_title	source_name	paternal_age_group	paternal_age_group_code	data_row_count	signed_age_DMR_residual_z	weighted_age_DMR_entropy_z
GSM8436115	437	0.18498063251878918	0.18498063251878918	0.47441303569975646	P491	Placenta	Old	2	773321	0.03483263208813314	-0.9240562080625272
GSM8436116	437	0.1867927921253221	0.1867927921253221	0.4752479962641592	P487	Placenta	Old	2	773321	0.2512254355689495	-0.811094809790885
GSM8436117	437	0.1763771595891013	0.1763771595891013	0.4826652843893711	P465	Placenta	Old	2	773321	-0.9925214818733836	0.1923864008539826
GSM8436118	437	0.20087341747004017	0.20087341747004017	0.47657932818777105	P437	Placenta	Middle	1	773321	1.9326148574069633	-0.6309795779266779
GSM8436119	437	0.1806896768942178	0.1806896768942178	0.48378349012394817	P440	Placenta	Middle	1	773321	-0.47755706795008646	0.3436678969130765
GSM8436120	437	0.19215335974169975	0.19215335974169975	0.479219385123681	P448	Placenta	Young	0	773321	0.8913391709014387	-0.27380759195335197
GSM8436121	437	0.17242683576724208	0.17242683576724208	0.4853020742466499	P484	Placenta	Old	2	773321	-1.4642358073596715	0.5491163853889458
GSM8436122	437	0.1787149733648309	0.1787149733648309	0.4774476694883862	P425	Placenta	Young	0	773321	-0.7133594946386742	-0.5135021165034948
GSM8436123	437	0.2034014948588851	0.2034014948588851	0.4781632364008105	P453	Placenta	Middle	1	773321	2.2344965192740784	-0.41669342585330715
GSM8436124	437	0.18968074504430932	0.18968074504430932	0.47347694596667406	P408	Placenta	Old	2	773321	0.5960803954782992	-1.050699321120633
GSM8436125	437	0.19227895726708033	0.19227895726708033	0.4873628850733558	P482	Placenta	Middle	1	773321	0.9063369671934302	0.8279224541816149
GSM8436126	437	0.17310991472478493	0.17310991472478493	0.4757547034118205	P449	Placenta	Middle	1	773321	-1.3826682842294913	-0.7425426525342105
GSM8436127	437	0.19064731872565524	0.19064731872565524	0.47716489519081773	P446	Placenta	Young	0	773321	0.7115004655003812	-0.5517585101709765
GSM8436128	437	0.18594728715404454	0.18594728715404454	0.47684618559171116	P418	Placenta	Middle	1	773321	0.15026236894273504	-0.594876572858674
GSM8436129	437	0.184373318893676	0.184373318893676	0.47357197541609714	P456	Placenta	Old	2	773321	-0.03768763459067935	-1.0378428343097932
GSM8436130	437	0.19499398480719643	0.19499398480719643	0.4720828158556745	P424	Placenta	Young	0	773321	1.2305426380489881	-1.2393104884321777
GSM8436131	437	0.17379656303187097	0.17379656303187097	0.4911369462731061	P436	Placenta	Middle	1	773321	-1.3006745395063193	1.3385133113576089
GSM8436132	437	0.18139663062143538	0.18139663062143538	0.48464056244548853	P494	Placenta	Middle	1	773321	-0.3931386213561305	0.4596207837783092
GSM8436133	437	0.1797606071856955	0.1797606071856955	0.4924182000940104	P499	Placenta	Young	0	773321	-0.5884987301146514	1.5118535016859502
GSM8436134	437	0.1802924616685027	0.1802924616685027	0.47854646788289684	P415	Placenta	Middle	1	773321	-0.5249891572472345	-0.3648462298014139
GSM8436135	437	0.17672344464065617	0.17672344464065617	0.48846837091841566	P467	Placenta	Young	0	773321	-0.9511710440646393	0.9774830827327339
GSM8436136	437	0.17793652740043175	0.17793652740043175	0.48144457513198463	P478	Placenta	Old	2	773321	-0.806314940719354	0.027237254323748315
GSM8436137	437	0.18150037205439798	0.18150037205439798	0.4768989713591175	P422	Placenta	Old	2	773321	-0.38075069512989457	-0.5877352127163189
GSM8436138	437	0.19254285128057433	0.19254285128057433	0.4749783585354067	P483	Placenta	Middle	1	773321	0.9378489627129779	-0.8475739636159028
GSM8436139	437	0.190361856762551	0.190361856762551	0.4790142873563382	P403	Placenta	Old	2	773321	0.6774130074969164	-0.3015551665924078
GSM8436140	437	0.1909448755084451	0.1909448755084451	0.47813883462020174	P413	Placenta	Middle	1	773321	0.7470321847763796	-0.419994730580021
GSM8436141	437	0.19913529254299175	0.19913529254299175	0.5007817760414741	P438	Placenta	Old	2	773321	1.7250626504115223	2.6433575197857477
GSM8436142	437	0.17958772209135773	0.17958772209135773	0.47599452371122125	P476	Placenta	Middle	1	773321	-0.6091432087295191	-0.7100974838529708
GSM8436143	437	0.18984546741847105	0.18984546741847105	0.47899264218596177	P411	Placenta	Old	2	773321	0.6157501509525815	-0.3044835308958173
GSM8436144	437	0.18603864720495836	0.18603864720495836	0.49681818155676977	P463	Placenta	Young	0	773321	0.16117181503794636	2.1071247990293593
GSM8436145	437	0.15571905012253734	0.15571905012253734	0.4859136260620463	P461	Placenta	Middle	1	773321	-3.4593385359385236	0.6318529254459654
GSM8436146	437	0.1914528022764793	0.1914528022764793	0.4740636137555311	P409	Placenta	Young	0	773321	0.807684511923299	-0.9713293286017338
GSM8436147	437	0.18322098909122617	0.18322098909122617	0.4889313517604871	P850	Placenta	Old	2	773321	-0.17528913259763002	1.0401195299172539
GSM8436148	437	0.18778437958246044	0.18778437958246044	0.4684547511810485	P854	Placenta	Old	2	773321	0.36963243955084885	-1.730149548548582
GSM8436149	437	0.19438938675111447	0.19438938675111447	0.48124722701326533	P871	Placenta	Young	0	773321	1.1583466417013286	0.0005381257813647164
GSM8436150	437	0.1880593798066434	0.1880593798066434	0.4907626411701111	P858	Placenta	Middle	1	773321	0.40247064500155627	1.287873760680418
GSM8436151	437	0.1896515966632662	0.1896515966632662	0.48222831224883356	P819	Placenta	Young	0	773321	0.5925997418603126	0.13326865792658577
GSM8436152	437	0.17463266309884265	0.17463266309884265	0.4783950840695552	P867	Placenta	Young	0	773321	-1.2008345271639986	-0.38532687039669167
GSM8436153	437	0.18435368406552002	0.18435368406552002	0.46821026155619916	P852	Placenta	Young	0	773321	-0.040032260028316904	-1.7632264279406615
GSM8436154	437	0.18842256278504843	0.18842256278504843	0.4720484970455548	P862	Placenta	Old	2	773321	0.44583889059662335	-1.243953463134721
GSM8436155	437	0.18161377977444887	0.18161377977444887	0.4869661620789484	P848	Placenta	Middle	1	773321	-0.3672085024942627	0.7742499981575035
GSM8436156	437	0.18988444405570012	0.18988444405570012	0.4872662032918662	P849	Placenta	Young	0	773321	0.6204044119623996	0.8148424241896969
GSM8436157	437	0.18076832148687985	0.18076832148687985	0.4938370908196268	P868	Placenta	Young	0	773321	-0.46816599454606833	1.7038145201981774
GSM8436158	437	0.19224148364050744	0.19224148364050744	0.47902622168235093	P869	Placenta	Old	2	773321	0.9018621830290183	-0.29994057757910575
GSM8436159	437	0.18357317072778132	0.18357317072778132	0.49315948714002616	P846	Placenta	Young	0	773321	-0.13323457438217715	1.6121418563802776
GSM8436160	437	0.1767309084570556	0.1767309084570556	0.4741556015792708	P878	Placenta	Young	0	773321	-0.9502797781134962	-0.9588843418124056
GSM8436161	437	0.1776316467311006	0.1776316467311006	0.48613670425189476	P857	Placenta	Young	0	773321	-0.8427212167040061	0.6620330624770047
GSM8436162	437	0.18131275769676883	0.18131275769676883	0.48438835430674837	P851	Placenta	Young	0	773321	-0.40315401803493317	0.42549967049201154
GSM8436163	437	0.1805893629012788	0.1805893629012788	0.4824841611248605	P875	Placenta	Young	0	773321	-0.4895357182202776	0.16788232474437406
GSM8436164	437	0.1679212389894244	0.1679212389894244	0.49570999835219287	P873	Placenta	Middle	1	773321	-2.0022561420979903	1.9571992460546515
GSM8436165	437	0.19115780173969513	0.19115780173969513	0.4768186453131281	P860	Placenta	Old	2	773321	0.772458037967617	-0.598602483410816
GSM8436166	437	0.2039415672002946	0.2039415672002946	0.48257511237664585	P876	Placenta	Middle	1	773321	2.2989873994475136	0.18018707423105357
GSM8436167	437	0.18257490183403768	0.18257490183403768	0.47365293176583095	P874	Placenta	Old	2	773321	-0.25243941912439655	-1.0268902901361152
GSM8436168	437	0.19127580516472828	0.19127580516472828	0.48389833242490615	P866	Placenta	Young	0	773321	0.7865490108991443	0.3592048545252318
GSM8436169	437	0.1831721450928597	0.1831721450928597	0.4906566525773947	P853	Placenta	Middle	1	773321	-0.18112167058248987	1.2735346168399544
GSM8436170	437	0.18712929289928504	0.18712929289928504	0.4905440251373546	P872	Placenta	Middle	1	773321	0.29140751753832944	1.2582973066565868
GSM8436171	437	0.17784629562633236	0.17784629562633236	0.4805476298361569	P865	Placenta	Middle	1	773321	-0.8170896575213535	-0.09411002734379743
GSM8436172	437	0.1926890129058545	0.1926890129058545	0.4692866599301855	P847	Placenta	Old	2	773321	0.9553023502300964	-1.6176010288419715
GSM8436173	437	0.1779666413787436	0.1779666413787436	0.4828205097585107	P864	Placenta	Old	2	773321	-0.8027189836262982	0.21338676361696218
GSM8436174	437	0.18662557809806238	0.18662557809806238	0.47412777512813425	P863	Placenta	Middle	1	773321	0.23125814791415128	-0.9626489685065631
GSM8436175	437	0.17981481154176787	0.17981481154176787	0.47016507216225367	P861	Placenta	Middle	1	773321	-0.5820261034601961	-1.4987610761259826
GSM8436176	437	0.17926102004578132	0.17926102004578132	0.4812481629751983	P844	Placenta	Old	2	773321	-0.6481552092676262	0.0006647516044076613
