## Supplementary material for "An entropy-based diagnostic framework for characterizing methylation state dynamics during preimplantation development": GSE273723_top50_sperm_age_DMR_placenta_escape_CpGs.tsv

cpg_id	cluster_name	chr	start	end	sperm_age_weight_per_year	young_beta_mean	middle_beta_mean	old_beta_mean	old_minus_young_beta	aligned_with_sperm_age_direction	escape_contribution	absolute_delta
cg17451688	cluster_634	chr1	234293071	234293143	0.0205992158	0.3619489741288049	0.3805391189697469	0.4180206234046818	0.056071649275876934	True	0.0011550320036957027	0.056071649275876934
cg22385595	cluster_7341	chr8	1563040	1563113	0.0142957704	0.48957232013130697	0.5338883590915798	0.5687523066916934	0.07917998656038644	True	0.0011319389081423702	0.07917998656038644
cg00332850	cluster_7612	chr8	143202730	143203654	0.0087348894	0.8094176625528655	0.8218156450211805	0.8876519082929357	0.07823424574007021	True	0.0006833674838319343	0.07823424574007021
cg23171972	cluster_7612	chr8	143202730	143203654	0.0087348894	0.647202301933519	0.7219603271828038	0.7176084739965812	0.07040617206306221	True	0.0006149901260482182	0.07040617206306221
cg05270617	cluster_840	chr10	23287263	23287284	0.016213004	0.3632302208430854	0.3864213626512649	0.40068223821410276	0.03745201737101733	True	0.0006072097074443734	0.03745201737101733
cg03217954	cluster_4364	chr2	44502740	44502977	0.0100821874	0.7791080209034213	0.8462178615693327	0.8254052453014415	0.0462972243980202	True	0.0004667772924806918	0.0462972243980202
cg25449412	cluster_7341	chr8	1563040	1563113	0.0142957704	0.9020159760788443	0.9089249372771292	0.9332381069127523	0.031222130833908013	True	0.00044634441380030944	0.031222130833908013
cg07193515	cluster_6163	chr6	29274617	29275337	0.003393275	0.5704378554846542	0.6207297527121418	0.6986972660158106	0.12825941053115641	True	0.00043521945127010975	0.12825941053115641
cg03466415	cluster_4538	chr2	167168604	167168852	0.0054286809999999	0.6466231857759656	0.6908615351301983	0.716040271073741	0.06941708529777546	True	0.000376843212031406	0.06941708529777546
cg18593945	cluster_4909	chr21	32014696	32015231	0.0046829127999999	0.47256725083532547	0.5130238631445176	0.551246115717287	0.07867886488196152	True	0.0003684462634452002	0.07867886488196152
cg13823919	cluster_7072	chr7	132435910	132436239	0.0165233436	0.5669161993804428	0.5603947162501646	0.5863998272464283	0.019483627865985453	True	0.0003219346778042124	0.019483627865985453
cg08448479	cluster_5608	chr4	114213574	114214449	0.011879246	0.3886405283739799	0.4346589110548601	0.4143050716946333	0.025664543320653432	True	0.000304875423583699	0.025664543320653432
cg10971559	cluster_840	chr10	23287263	23287284	0.016213004	0.41558667210099226	0.43933678101482626	0.4333473252868817	0.01776065318588943	True	0.00028795354114543806	0.01776065318588943
cg08177015	cluster_3978	chr19	18902527	18902727	-0.0073873312	0.20194129789834253	0.163400209808301	0.16734704896526564	-0.03459424893307689	True	0.0002555591744838856	0.03459424893307689
cg17259886	cluster_5977	chr5	147040667	147040773	0.0121587616	0.7996823137594944	0.8250453909387097	0.8205027419229035	0.02082042816340912	True	0.00025315062244881737	0.02082042816340912
cg05155520	cluster_3684	chr18	61817088	61817320	0.0085718806	0.6493698374077587	0.6626934969956116	0.6780689247438338	0.02869908733607518	True	0.00024600514997380853	0.02869908733607518
cg05621218	cluster_6655	chr6	168963358	168963731	0.0232052916	0.8718661022236125	0.882407161647948	0.882413321471662	0.010547219248049466	True	0.0002447512982201206	0.010547219248049466
cg25316512	cluster_1715	chr12	7032991	7033911	-0.0122618878	0.6861778461432805	0.6762271709326831	0.6667158447050985	-0.019462001438181997	True	0.00023864087799842627	0.019462001438181997
cg21889691	cluster_7072	chr7	132435910	132436239	0.0165233436	0.7225424102852888	0.7146059044336837	0.7365440246683785	0.014001614383089778	True	0.00023135348540649444	0.014001614383089778
cg17159699	cluster_7504	chr8	53080905	53081140	0.014511629	0.6206688001351537	0.5953215007855415	0.6363896924039592	0.015720892268805464	True	0.00022813575615387316	0.015720892268805464
cg03995555	cluster_7052	chr7	121651766	121652024	0.0063702822	0.7181441149134173	0.700402817154894	0.7538735831820442	0.035729468268626885	True	0.00022760679572709865	0.035729468268626885
cg22469897	cluster_4141	chr19	51858208	51858276	-0.0089671492	0.19230125925399877	0.20033344315340101	0.16840738350390388	-0.023893875750094884	True	0.00021425994881736274	0.023893875750094884
cg01660346	cluster_6163	chr6	29274617	29275337	0.003393275	0.48000797976576814	0.559666809395755	0.5419517617991829	0.061943782033414774	True	0.00021019228697943552	0.061943782033414774
cg09614626	cluster_4899	chr21	22175001	22175522	0.0088209382	0.29381455919543054	0.30210740339852865	0.3168396718148855	0.023025112619454946	True	0.0002031030954642522	0.023025112619454946
cg02790486	cluster_5447	chr4	1794043	1794084	-0.0069851834	0.5359744156712993	0.5268373714825224	0.5075126233982571	-0.02846179227304224	True	0.00019881083891990292	0.02846179227304224
cg06185146	cluster_5215	chr3	63428234	63428840	0.0039582331999999	0.20784669219408253	0.232883143797394	0.25784358230515164	0.049996890111069114	True	0.00019789935033438045	0.049996890111069114
cg18030133	cluster_6518	chr6	143929300	143929511	0.011981867	0.5487519959165938	0.5491861953457282	0.5651226087325776	0.01637061281598373	True	0.00019615050546961256	0.01637061281598373
cg23603573	cluster_634	chr1	234293071	234293143	0.0205992158	0.4104291373880776	0.43948813523668107	0.41931406101621915	0.008884923628141528	True	0.0001830224591826063	0.008884923628141528
cg17110052	cluster_4141	chr19	51858208	51858276	-0.0089671492	0.21223679279805535	0.20265675653069415	0.19426085332774487	-0.01797593947031048	True	0.00016119293124044305	0.01797593947031048
cg01896119	cluster_2910	chr16	27899239	27899404	0.0082746688	0.20893216914424614	0.2202325274451644	0.2282937268253024	0.01936155768105627	True	0.00016021047726283663	0.01936155768105627
cg03002968	cluster_483	chr1	158670124	158670617	0.0050363056	0.6846628757978264	0.6370247987192666	0.7162763184327392	0.031613442634912836	True	0.00015921495817749026	0.031613442634912836
cg18800641	cluster_6651	chr6	168867541	168867685	0.0056395934	0.7546814495759689	0.7848792706042663	0.7828745976052954	0.028193148029326487	True	0.00015899789155141266	0.028193148029326487
cg02534744	cluster_3762	chr19	863226	863244	-0.005491837	0.20427791658912597	0.21565097571377978	0.17568870467785716	-0.028589211911268814	True	0.0001570072917751468	0.028589211911268814
cg26622291	cluster_5966	chr5	140709983	140710237	-0.0063173972	0.24002257389079712	0.2292960278609703	0.21521937398163474	-0.024803199909162382	True	0.00015669166565718268	0.024803199909162382
cg00805867	cluster_315	chr1	66797701	66798063	0.0089054872	0.4078282273744156	0.3843710303867321	0.4252394534368474	0.017411226062431784	True	0.00015505545083529265	0.017411226062431784
cg24817358	cluster_6163	chr6	29274617	29275337	0.003393275	0.1915718626349057	0.21097223844284	0.23698894173468785	0.045417079099782154	True	0.00015411263908231328	0.045417079099782154
cg24114899	cluster_293	chr1	47901555	47902085	-0.0067156566	0.8766952347224481	0.8709351889784142	0.8538336250164305	-0.022861609706017694	True	0.00015353072010884178	0.022861609706017694
cg27312626	cluster_4920	chr21	39627271	39628679	0.0054574154	0.6817822723476399	0.6871166002572143	0.7094661598675989	0.027683887519958983	True	0.00015108247408329197	0.027683887519958983
cg02805028	cluster_2910	chr16	27899239	27899404	0.0082746688	0.4295380275032306	0.4210819716933981	0.44662867464183914	0.017090647138608528	True	0.00014141944464965325	0.017090647138608528
cg26265390	cluster_6651	chr6	168867541	168867685	0.0056395934	0.735780533113179	0.7607934751325648	0.7602045897994096	0.0244240566862306	True	0.00013774174888889196	0.0244240566862306
cg05475172	cluster_5064	chr22	46370644	46371152	-0.0049965402	0.6928699649767	0.6791303548266524	0.6661089930464769	-0.026760971930223088	True	0.00013371227204043125	0.026760971930223088
cg01682917	cluster_2324	chr13	114865944	114866221	-0.0140194841999999	0.605460865233765	0.5845794827937172	0.5960835777156123	-0.0093772875181527	True	0.00013146473419959806	0.0093772875181527
cg03442467	cluster_315	chr1	66797701	66798063	0.0089054872	0.22639210325371825	0.21961671407881447	0.24108514364909328	0.014693040395375029	True	0.00013084868317009526	0.014693040395375029
cg17670366	cluster_5977	chr5	147040667	147040773	0.0121587616	0.7593840930345418	0.7644749108704949	0.7701148883284504	0.010730795293908635	True	0.00013047318175703703	0.010730795293908635
cg06310157	cluster_7095	chr7	140218068	140218338	-0.0129405938	0.7987004311903784	0.8040016778391952	0.7886261157534558	-0.01007431543692261	True	0.00013036762388228502	0.01007431543692261
cg18148488	cluster_4420	chr2	88366775	88367503	0.0074476766	0.8089286163564428	0.823793901342361	0.8263346019182624	0.017405985561819604	True	0.0001296341513687017	0.017405985561819604
cg20252837	cluster_4889	chr20	62574023	62574518	-0.0038428794	0.360983141529838	0.3584704667347111	0.32725898426471944	-0.03372415726511857	True	0.0001295978692364845	0.03372415726511857
cg02192965	cluster_4364	chr2	44502740	44502977	0.0100821874	0.4863602921419634	0.5154729875786355	0.49904931857434703	0.012689026432383621	True	0.00012793314241484508	0.012689026432383621
cg01310473	cluster_6960	chr7	76828885	76829845	0.0125826148	0.6485200311762153	0.6499432443301896	0.6585853815393269	0.010065350363111625	True	0.0001266484264460737	0.010065350363111625
cg01325409	cluster_2637	chr15	48413040	48413344	0.0080268364	0.5977485165961411	0.5902406062866625	0.6134543452137848	0.01570582861764369	True	0.00012606811684026404	0.01570582861764369
