## Supplementary material for "An entropy-based diagnostic framework for characterizing methylation state dynamics during preimplantation development": marker_leave_one_out_summary.tsv

marker_panel	removed_marker	metric	n_markers_used	morula_mean	blastocyst_mean	eight_cell_mean	morula_vs_blastocyst_u	morula_vs_blastocyst_p	morula_vs_blastocyst_cliffs_delta	morula_vs_8cell_u	morula_vs_8cell_p	morula_vs_8cell_cliffs_delta	conclusion	morula_vs_blastocyst_p_adj_BH
POU5F1,NANOG,SOX2,KLF4,KLF17,TFAP2C,GDF3	none	marker_score_recomputed	7	0.732645910736531	0.4047701142040997	0.6861172288666223	546.0	0.00013221762452001696	0.6470588235294118	160.0	0.03829700099884107	0.4479638009049774	pass	0.00022737183353384148
POU5F1,NANOG,SOX2,KLF4,KLF17,TFAP2C,GDF3	none	potency_score_recomputed	7	0.5615117156949785	0.34256202885639947	0.5662433414446956	554.0	7.34430010145665e-05	0.6711915535444947	136.0	0.28587265389253114	0.23076923076923078	pass	9.792400135275534e-05
POU5F1,NANOG,SOX2,KLF4,KLF17,TFAP2C,GDF3	POU5F1	marker_score_recomputed	6	0.7410739573608545	0.34537899594296645	0.7278897632182765	567.0	2.7107013252273082e-05	0.7104072398190046	143.0	0.17377236004623092	0.29411764705882354	pass	0.00010842805300909233
POU5F1,NANOG,SOX2,KLF4,KLF17,TFAP2C,GDF3	POU5F1	potency_score_recomputed	6	0.5657257390071402	0.31286646972583293	0.5871296086205227	565.0	3.170485820946041e-05	0.7043740573152338	123.0	0.6008720334040782	0.11312217194570136	pass	9.792400135275534e-05
POU5F1,NANOG,SOX2,KLF4,KLF17,TFAP2C,GDF3	NANOG	marker_score_recomputed	6	0.7546849400740723	0.42790794172927493	0.7053267745747835	545.0	0.00014210739595865092	0.6440422322775264	172.0	0.010056435385978928	0.5565610859728507	pass	0.00022737183353384148
POU5F1,NANOG,SOX2,KLF4,KLF17,TFAP2C,GDF3	NANOG	potency_score_recomputed	6	0.5725312303637491	0.35413094261898725	0.5758481142987761	557.0	5.8618108019872025e-05	0.6802413273001509	136.0	0.28587265389253114	0.23076923076923078	pass	9.792400135275534e-05
POU5F1,NANOG,SOX2,KLF4,KLF17,TFAP2C,GDF3	SOX2	marker_score_recomputed	6	0.7129970855174211	0.43141032234186627	0.6925122330427762	524.0	0.000603000940103225	0.5806938159879337	152.0	0.08241405829231924	0.3755656108597285	pass	0.000603000940103225
POU5F1,NANOG,SOX2,KLF4,KLF17,TFAP2C,GDF3	SOX2	potency_score_recomputed	6	0.5516873030854236	0.35588213292528287	0.5694408435327724	539.0	0.0002176868722182806	0.6259426847662142	126.0	0.516530914330951	0.14027149321266968	pass	0.0002176868722182806
POU5F1,NANOG,SOX2,KLF4,KLF17,TFAP2C,GDF3	KLF4	marker_score_recomputed	6	0.7178170325495893	0.39089038902886475	0.6517389745597024	534.0	0.0003080243027682948	0.6108597285067874	167.0	0.01804838589382129	0.5113122171945701	pass	0.0004106990703577264
POU5F1,NANOG,SOX2,KLF4,KLF17,TFAP2C,GDF3	KLF4	potency_score_recomputed	6	0.5540972766015075	0.3356221662687822	0.5490542142912356	544.0	0.00015269086395277188	0.6410256410256411	148.0	0.1165452900783589	0.3393665158371041	pass	0.00017450384451745356
POU5F1,NANOG,SOX2,KLF4,KLF17,TFAP2C,GDF3	KLF17	marker_score_recomputed	6	0.6907240142724987	0.4252481217336198	0.6040963916401146	528.0	0.0004625790136290754	0.5927601809954751	167.0	0.01804838589382129	0.5113122171945701	pass	0.0005286617298618005
POU5F1,NANOG,SOX2,KLF4,KLF17,TFAP2C,GDF3	KLF17	potency_score_recomputed	6	0.5405507674629623	0.35280103262115964	0.5252329228314416	554.0	7.34430010145665e-05	0.6711915535444947	151.0	0.09007619082598796	0.3665158371040724	pass	9.792400135275534e-05
POU5F1,NANOG,SOX2,KLF4,KLF17,TFAP2C,GDF3	TFAP2C	marker_score_recomputed	6	0.6999047770655548	0.3685009138808545	0.643980653143543	552.0	8.522608092633618e-05	0.665158371040724	159.0	0.04237586079434668	0.43891402714932126	pass	0.00022726954913689646
POU5F1,NANOG,SOX2,KLF4,KLF17,TFAP2C,GDF3	TFAP2C	potency_score_recomputed	6	0.5451411488594903	0.32442742869477703	0.5451750535831559	556.0	6.321247433558973e-05	0.6772247360482655	137.0	0.2673993738426427	0.2398190045248869	pass	9.792400135275534e-05
POU5F1,NANOG,SOX2,KLF4,KLF17,TFAP2C,GDF3	GDF3	marker_score_recomputed	6	0.7782206668701432	0.4216080231856959	0.7491545973009383	573.0	1.681828564499022e-05	0.7285067873303167	159.0	0.04237586079434668	0.43891402714932126	pass	0.00010842805300909233
POU5F1,NANOG,SOX2,KLF4,KLF17,TFAP2C,GDF3	GDF3	potency_score_recomputed	6	0.5842990937617846	0.35098098334719763	0.5977620256618535	568.0	2.50531145092678e-05	0.7134238310708899	130.0	0.4144377073139407	0.17647058823529413	pass	9.792400135275534e-05
