## Supplementary material for "An entropy-based diagnostic framework for characterizing methylation state dynamics during preimplantation development": preview_Table_S1.tsv

Unnamed: 0	Table SI: Association between male age and ART outcomes stratifying by male and female infertility statuses	Unnamed: 2	Unnamed: 3	Unnamed: 4	Unnamed: 5
Ferilization outcome	OR	LCI	UCI	p_value	model
Full (n = 47)	0.9240106	0.8903655	0.9583409	2.48e-05	male BMI, male current smoking, female age, male infertility
Full (n = 47)	0.9248399	0.8911136	0.959263	3.15e-05	male BMI, male current smoking, female age, male infertility, female infertility
Stratifying by male infertility
Fertile male (n = 36)	0.909251	0.8598005	0.960929	0.000783	BMI, current smoking, female age
Infertile male (n = 11)*	0.9584841	0.9078026	1.011082	0.472	BMI, current smoking, female age
Stratifying by female infertility
Fertile female (n = 21)	0.8988861	0.84080949	0.9586045	0.00139	male BMI, male current smoking, female age, male infertility
Infertile female (n = 26)#	0.9543703	0.909045	1.002359	0.0601	male BMI, male current smoking, female age, male infertility
Test of interactions: *p = 0.10; #p = 0.03
Livebirth outcome	OR	LCI	UCI	p_value	model
Full ( n = 47)	0.770076	0.58384272	0.9368906	0.0273	male BMI, male current smoking, male infertility, female age
Full ( n = 47)	0.7581069	0.56995398	0.9293907	0.0244	male BMI, male current smoking, male infertility, female age, female infertility
