## Supplementary material for "An entropy-based diagnostic framework for characterizing methylation state dynamics during preimplantation development": preview_Table_S2.tsv

Table S2: Male age-associated CpGs identified in this study	Unnamed: 1	Unnamed: 2	Unnamed: 3	Unnamed: 4	Unnamed: 5
CpG_Name	effect.size	std.error	P.value	Holm.sig	FDR
cg17333990	0.038179661	0.005358891	1.1e-08	True	0.001504644
cg16778734	0.070634336	0.009704534	6.68e-09	True	0.001504644
cg25093603	0.044108934	0.006185498	1.08e-08	True	0.001504644
cg03426226	0.064677663	0.009260982	1.74e-08	True	0.001558567
cg16349819	0.046535612	0.006689661	1.9e-08	True	0.001558567
cg09249028	0.045660785	0.006739494	3.43e-08	True	0.001731161
cg21243394	0.042661198	0.006387474	4.69e-08	True	0.001731161
cg01420011	0.039465059	0.005806581	3.19e-08	True	0.001731161
cg10643236	0.086003686	0.01292224	5.06e-08	True	0.001731161
cg02610438	0.062335321	0.009348045	4.86e-08	True	0.001731161
cg16134254	0.066272876	0.009807849	3.63e-08	True	0.001731161
cg01548889	0.044880265	0.006665194	3.92e-08	True	0.001731161
cg16009120	0.057480279	0.008681331	5.66e-08	True	0.00178767
cg10842126	0.080128972	0.012237467	7.2e-08	True	0.001910189
cg07629125	0.114087736	0.017451757	7.45e-08	True	0.001910189
cg03025641	0.063925243	0.009724747	6.62e-08	True	0.001910189
cg16657149	0.062572334	0.009599249	7.92e-08	True	0.001912184
cg09603707	0.048580031	0.007483062	8.64e-08	True	0.001969209
cg20981106	0.053204087	0.008221317	9.24e-08	True	0.001995087
