## Supplementary material for "An entropy-based diagnostic framework for characterizing methylation state dynamics during preimplantation development": preview_Table_S3.tsv

Table S3: Total and significant clusters associated with male ageing identified in this study	Unnamed: 1	Unnamed: 2	Unnamed: 3	Unnamed: 4	Unnamed: 5	Unnamed: 6	Unnamed: 7	Unnamed: 8	Unnamed: 9
cluster_name	exposure_effect_size.betas	exposure_pvalue.y	n_sites_in_cluster.y	cluster_sites.y	exposure_padjusted.y	chr	start	end	effect_size/5yrs
cluster_3123	0.005938236	2.22e-15	2	;cg00416945;cg00659029	8.63e-12	chr16	88165722	88165938	0.029691182
cluster_840	0.016213004	2.22e-15	2	;cg05270617;cg10971559	8.63e-12	chr10	23287263	23287284	0.08106502
cluster_7052	0.006370282	1.32e-11	4	;cg12055258;cg07132005;cg03995555;cg09657435	3.43e-08	chr7	121651766	121652024	0.031851411
cluster_915	0.006852896	2.17e-11	4	;cg10410852;cg21820890;cg10842126;cg02044879	4.21e-08	chr10	74714308	74714935	0.034264481
cluster_5923	0.006697181	3.29e-11	2	;cg12178456;cg12202847	5.11e-08	chr5	120191823	120192115	0.033485903
cluster_4026	-0.005768268	8.42e-11	2	;cg18592745;cg00471142	1.09e-07	chr19	39806522	39806765	-0.028841341
cluster_2190	0.013464304	1.64e-10	2	;cg07629125;cg24586528	1.59e-07	chr13	58299015	58299073	0.067321522
cluster_483	0.005036306	1.51e-10	3	;cg00119186;cg03002968;cg02245566	1.59e-07	chr1	158670124	158670617	0.025181528
cluster_3519	0.006730929	2.28e-10	2	;cg00093095;cg24801087	1.61e-07	chr17	76481380	76481729	0.033654647
cluster_4028	-0.001162933	2.21e-10	2	;cg10092241;cg18097850	1.61e-07	chr19	40005557	40005602	-0.005814663
cluster_4364	0.010082187	1.9e-10	2	;cg02192965;cg03217954	1.61e-07	chr2	44502740	44502977	0.050410937
cluster_2776	-0.011540603	2.8e-10	2	;cg04636834;cg20319926	1.81e-07	chr16	685580	685686	-0.057703016
cluster_1387	0.005596169	4.09e-10	2	;cg13321166;cg03348161	2.44e-07	chr11	59824038	59824089	0.027980847
cluster_6975	0.007432859	6.18e-10	2	;cg22798737;cg09416203	3.43e-07	chr7	94927713	94928249	0.037164296
cluster_5516	0.004198394	7.06e-10	2	;cg24829483;cg00076653	3.66e-07	chr4	15341641	15341878	0.020991971
cluster_1007	0.004094217	9.67e-10	3	;cg12614090;cg04508114;cg01185921	4.17e-07	chr10	116444240	116444463	0.020471085
cluster_6892	0.004807114	9.5e-10	2	;cg13400306;cg23169784	4.17e-07	chr7	37947051	37947061	0.024035571
cluster_7341	0.01429577	9.35e-10	2	;cg22385595;cg25449412	4.17e-07	chr8	1563040	1563113	0.071478852
cluster_6171	0.005335586	1.15e-09	4	;cg05009707;cg11629449;cg22814023;cg06434255	4.46e-07	chr6	29555799	29556229	0.026677932
