## Supplementary material for "An entropy-based diagnostic framework for characterizing methylation state dynamics during preimplantation development": preview_Table_S4.tsv

Table S4: Male age-induced methylation associated with transcription factor binding sites	Unnamed: 1	Unnamed: 2	Unnamed: 3	Unnamed: 4	Unnamed: 5	Unnamed: 6	Unnamed: 7	Unnamed: 8	Unnamed: 9	Unnamed: 10
Transcription Factor Binding Site	DMR	%	All Clusters	%		1090		7771		P-Value
CBX3	51	4.678899082568807	297	3.821901943121863		1039		7474		0.1823
CCNT2	32	2.9357798165137616	289	3.718955089435079		1058		7482		0.2251
CEBPB	103	9.44954128440367	657	8.454510359027152		987		7114		0.2725
CEBPD	15	1.3761467889908259	152	1.9559902200488997		1075		7619		0.2331
CHD1	44	4.036697247706423	298	3.8347702998327113		1046		7473		0.737
CHD2	79	7.247706422018349	531	6.833097413460301		1011		7240		0.6103
CREB1	33	3.0275229357798166	261	3.3586411015313344		1057		7510		0.6514
CTBP2	24	2.2018348623853212	164	2.1104105005790763		1066		7607		0.8224
CTCFL	29	2.6605504587155964	185	2.3806459915068845		1061		7586		0.5978
E2F1	39	3.577981651376147	293	3.7704285162784714		1051		7478		0.8646
E2F4	33	3.0275229357798166	291	3.7446918028567753		1057		7480		0.2628
E2F6	62	5.688073394495413	533	6.858834126881998		1028		7238		0.1554
EBF1	64	5.871559633027523	398	5.121605970917513		1026		7373		0.3081
EGR1	75	6.8807339449541285	610	7.849697593617296		1015		7161		0.2761
ELF1	81	7.431192660550459	695	8.943507914039376		1009		7076		0.1089
ELK1	23	2.1100917431192663	165	2.123278857289924		1067		7606		1
ELK4	11	1.0091743119266057	111	1.4283875949041307		1079		7660		0.3305
EP300	128	11.743119266055047	869	11.182601981726933		962		6902		0.5737
ESR1	15	1.3761467889908259	159	2.046068717024836		1075		7612		0.1609
