## Supplementary material for "An entropy-based diagnostic framework for characterizing methylation state dynamics during preimplantation development": preview_Table_S5.tsv

Table S5: Nearest gene annotation of total DMRs within 1500 from TSS	Unnamed: 1	Unnamed: 2	Unnamed: 3
cluster_name	exposure_effect_size.betas	external_gene_name	distancetoFeature
cluster_3578	-0.003915704	AATK-AS1	-25
cluster_3766	-0.00536837	ABCA7	278
cluster_1007	0.004094217	ABLIM1	54
cluster_3196	-0.002928574	ABR	-371
cluster_5599	0.008828585	AC004066.3	33
cluster_6879	0.004560172	AC005017.2	-508
cluster_6863	0.003005496	AC006026.12	-148
cluster_3468	0.002707563	AC006947.1	-304
cluster_4380	0.014570936	AC007131.2	-441
cluster_4577	0.005502968	AC007362.3	-26
cluster_1731	0.003471128	AC007436.1	-30
cluster_7150	-0.002781538	AC008060.8	977
cluster_5993	0.003714706	AC008703.1	-126
cluster_6885	-0.005091506	AC009531.2	-1212
cluster_4339	0.003954346	AC011742.3	-137
cluster_7226	0.012013673	AC011899.9	100
cluster_7544	0.010576943	AC018442.1	-470
cluster_4424	0.004732611	AC018696.1	-1061
cluster_4145	-0.002676199	AC018755.16	2
