## Supplementary material for "An entropy-based diagnostic framework for characterizing methylation state dynamics during preimplantation development": preview_Table_S7.tsv

Table S7: Male age-fertilization mediators	Unnamed: 1	Unnamed: 2	Unnamed: 3	Unnamed: 4
DMR	Gene symbol	Genomic coordinate	Number of CpGs	Distance to feature(bp)
M1	DEFB126	Chr20: 123163 -123613	2	87
M2	TPI1P3	Chr6: 116359888-116360184	2	-252
M3	PLCH2	Chr1: 2415344 - 2415453	2	-574
M4	DLGAP2	Chr8: 703701 - 704148	4	67
Male age-live birth mediators
M1	CHRNB1	Chr17: 7348316 - 7348327	3	-120
M2	AC005017.2	Chr7: 28319499 - 28319676	3	-508
