## Supplementary material for "An entropy-based diagnostic framework for characterizing methylation state dynamics during preimplantation development": preview_Table_S8.tsv

Table S8: Overlapping CpGs (3) between present study and those of Levine et al., 2018	Unnamed: 1	Unnamed: 2	Unnamed: 3	Unnamed: 4	Unnamed: 5	Unnamed: 6	Unnamed: 7	Unnamed: 8
Lenine et al, 2018						Present study
CpG_Name	Chromosome	Map Info	Gene Symbol	Weight	Univariate Age Correlation	effect.size	P.value	FDR
cg22983092	17	36165064	KRT25A	0.434401518	0.080710707	0.042748107	1.87e-05	0.013840335
cg22971191	13	102517707	SLC10A2	8.613889336	0.185725685	0.05278582	6.17e-05	0.025874039
cg21363706	8	18110765	NAT1	1.140495095	0.198965867	0.04284286	0.000107436	0.03465901
