## Supplementary material for "An entropy-based diagnostic framework for characterizing methylation state dynamics during preimplantation development": preview_Table_S9.tsv

Unnamed: 0	Unnamed: 1	Unnamed: 2	Unnamed: 3	Unnamed: 4	Unnamed: 5	Unnamed: 6	Unnamed: 7	Unnamed: 8	Unnamed: 9
Table S9: Overlapping DMRs (15) between present study and those of Jenkins et al., 2018
Jenkins et al. 2018				Present study
chr	start	end	genenames	chr	start	end	cluster_name	cpg	Overlapping sequence (bp)
chr1	155176868	155177784	THBS3	chr1	155176868	155177561	cluster_458	;cg12543649;cg25912717;cg01428953;cg16416987	693
chr10	17347047	17347392	NONE	chr10	17347047	17347391	cluster_832	;cg26654358;cg12722935;cg03830712	344
chr11	2909690	2909716	SLC22A18AS	chr11	2909690	2909715	cluster_1257	;cg23335134;cg26874323;cg08222610	25
chr12	6641602	6642355	GAPDH	chr12	6641602	6642354	cluster_1710	;cg25252598;cg02971381;cg15350627;cg00252813;cg02519286	752
chr12	16760040	16761003	LMO3	chr12	16760040	16760056	cluster_1754	;cg19016652;cg14905657;cg26575637	16
chr17	26553567	26554908	PYY2	chr17	26553567	26554245	cluster_3303	;cg03924483;cg19539519;cg25191725;cg11231143	678
chr17	80278592	80280331	SECTM1	chr17	80279477	80279675	cluster_3613	;cg03325767;cg19930417;cg04546616	198
chr2	60680616	60680762	BCL11A	chr2	60679659	60680761	cluster_4381	;cg19464815;cg11057260;cg23556108;cg22445742;cg15241316	145
chr4	3680721	3681760	LOC100133461	chr4	3680721	3680970	cluster_5471	;cg15875904;cg18976355	249
chr4	4386726	4387698	NSG1	chr4	4386726	4386906	cluster_5475	;cg01159601;cg05274323;cg12235062	180
chr5	139492535	139493491	PURA	chr5	139491931	139492957	cluster_5954	;cg05162564;cg11067714;cg00079023;cg00534655;cg27111970	422
chr6	30432200	30433944	N27	chr6	30432583	30433423	cluster_6203	;cg00744791;cg16459276	840
chr7	914964	915832	GET4	chr7	914964	915203	cluster_6723	;cg01259220;cg24580076;cg01028223;cg07243405	239
chr7	35300077	35301070	N9	chr7	35300228	35300534	cluster_6885	;cg12837463;cg17698366	306
