## Supplementary material for "An entropy-based diagnostic framework for characterizing methylation state dynamics during preimplantation development": preview_TitlePage.tsv

Unnamed: 0
Title: Sperm DNA methylation mediates the association of male age on reproductive outcomes among couples undergoing infertility treatment.
Authors: Oladele A. Oluwayiose1†, Haotian Wu1,2†, Hachem Saddiki3, Brian W. Whitcomb3, Laura B. Balzer3, Nicole Brandon1, Alexander Suvorov1, Rahil Tayyab4, Cynthia K. Sites4, Lisa Hill4, Chelsea Marcho1, J. Richard Pilsner1*
Affiliations:
1 Department of Environmental Health Sciences, School of Public Health and Health Sciences University of Massachusetts Amherst, 686 North Pleasant Street, Amherst, MA, USA.
2 Now at: Department of Environmental Health Sciences, Columbia University Mailman School of Public Health, 722 W 168th St, New York, NY, 10032.
3 Department of Biostatistics and Epidemiology, School of Public Health and Health Sciences University of Massachusetts Amherst, 715 North Pleasant Street, Amherst, MA, USA.
4 Division of Reproductive Endocrinology and Infertility, Baystate Medical Center, 759 Chestnut Street, Springfield, MA, USA.
†Equal contributions
*To whom correspondence should be addressed:
J. Richard Pilsner
Department of Environmental Health Sciences
