## Supplementary material for "An entropy-based diagnostic framework for characterizing methylation state dynamics during preimplantation development": TRO_composite_score_by_stage.tsv

stage	rna_stage	S_epi_age	S_epi	ResetScore	S_RNA	PotencyScore	PotencyPreserve	z_neg_S_epi_age	z_PotencyScore	GZ_score	TRO_score	GZ_rank	TRO_rank	n_cells
MII oocyte	oocyte	0.446365860458853	0.4361939613290521	0.0	7.449759663543185	0.3800385144532175	0.5981027988059078	-1.42965859443049	-0.8960051066041816	-2.3256637010346717	0.0	7	7	4
zygote/PN	zygote	0.4292531168413906	0.4119650162491262	0.1015086189013698	7.392979727889196	0.4146694741359402	0.6526048377410187	-1.1325225756667172	-0.5646878145392914	-1.6972103902060085	0.06624501576744334	6	6	4
2-cell	2-cell	0.3753126443467982	0.3524717409010539	0.4214703379693812	7.071783589662608	0.5177727655355593	0.8148683052765029	-0.19593066465807868	0.4217100104837733	0.22577934582569464	0.3434428200254246	3	5	19
4-cell	4-cell	0.323726010969903	0.2927970071144575	0.7274696578280893	7.209825156128907	0.4028776928668116	0.6340469887026916	0.6997905128271934	-0.6775007736516631	0.022289739175530343	0.46124994591847746	4	2	9
8-cell	8-cell	0.3830423615266949	0.3617215186690529	0.3756195420380471	7.008318594141211	0.6354066812794584	1.0	-0.33014510977258077	1.5471235357318842	1.2169784259593035	0.3756195420380471	2	4	13
morula	morula	0.2777817165440405	0.2684453846984667	1.0	6.871444681274461	0.6069585656148415	0.9552284914484475	1.4975413022845159	1.2749580302794912	2.7724993325640073	0.9552284914484475	1	1	17
blastocyst	blastocyst	0.3127181307953041	0.2848190184777659	0.7927657166327733	7.011920883742807	0.3581308171552688	0.5636245694397399	0.8909251294161614	-1.1055978817000127	-0.2146727522838513	0.4468222357037337	5	3	39
