## Supplementary material for "An entropy-based diagnostic framework for characterizing methylation state dynamics during preimplantation development": TRO_DMR_mechanistic_annotation_summary.tsv

annotation_type	category	top_reset_driving_count	top_reset_driving_fraction	all_age_DMR_count	all_age_DMR_fraction	interpretation	hypergeom_p_value	hypergeom_BH_FDR
cpg_context	non_CpG_island	29	0.58	88	0.5641025641025641	enriched_or_common_regulatory_context	0.4604633087622399	0.8443860487402599
cpg_context	CpG_shore	15	0.3	54	0.34615384615384615	depleted_relative_to_background	0.8443860487402599	0.8443860487402599
cpg_context	CpG_shelf	4	0.08	7	0.04487179487179487	enriched_or_common_regulatory_context	0.1490435836316125	0.5961743345264502
cpg_context	CpG_island	2	0.04	7	0.04487179487179487	depleted_relative_to_background	0.7182139137243789	0.8443860487402599
gene_context	promoter	29	0.58	97	0.6217948717948718	depleted_relative_to_background	0.8204108047527662	0.8443860487402599
gene_context	intergenic	8	0.16	17	0.10897435897435898	enriched_or_common_regulatory_context	0.1303307426721917	0.5961743345264502
gene_context	exon	7	0.14	23	0.14743589743589744	depleted_relative_to_background	0.6566216305221799	0.8443860487402599
gene_context	intron	6	0.12	19	0.12179487179487179	depleted_relative_to_background	0.612501518054413	0.8443860487402599
