## Supplementary material for "An entropy-based diagnostic framework for characterizing methylation state dynamics during preimplantation development": TRO_DMR_mechanistic_pathway_synthesis.tsv

biological_theme	source	term_id	term_name	p_value_gprofiler	minus_log10_p	intersection_size	representative_genes
wnt_cadherin_signaling	KEGG	KEGG:04519	Cadherin signaling	0.0178067423599357	1.7494155249224108	6	PCDH17,DSC1,WNT5B,ATN1,KRT25,WNT7B
development_and_patterning	GO:BP	GO:0048513	animal organ development	0.0462881793376206	1.3345299010745026	15	FSHR,DSC1,ANK2,WNT5B,NR2F2,ABLIM1,ATN1,ALX4,KRT25,PNPLA1,CRYBA2,WNT7B,SMYD1,HOXD10,NKX2-5
development_and_patterning	GO:BP	GO:0003002	regionalization	0.0890693901371502	1.0502715213115201	6	NR2F2,GREM2,ALX4,WNT7B,HOXD10,NKX2-5
development_and_patterning	GO:BP	GO:0098773	skin epidermis development	0.1124397687664598	0.9490800561947446	4	DSC1,ALX4,KRT25,PNPLA1
development_and_patterning	GO:BP	GO:0061061	muscle structure development	0.1430185930189517	0.8446074987543232	7	ANK2,WNT5B,NR2F2,ALX4,SMYD1,HOXD10,NKX2-5
development_and_patterning	GO:BP	GO:0007389	pattern specification process	0.1576936986003847	0.8021856606201057	6	NR2F2,GREM2,ALX4,WNT7B,HOXD10,NKX2-5
development_and_patterning	GO:BP	GO:0045165	cell fate commitment	0.1823859152781007	0.7390087030316316	5	WNT5B,NR2F2,WNT7B,HOXD10,NKX2-5
development_and_patterning	GO:BP	GO:0048856	anatomical structure development	0.3268645914534339	0.48563212306990494	20	PCDH17,FSHR,DSC1,ANK2,CCDC146,WNT5B,NR2F2,GREM2,ABLIM1,ATN1,ARID3C,ALX4,KRT25,PNPLA1,CRYBA2,WNT7B,SMOC2,SMYD1,HOXD10,NKX2-5
wnt_cadherin_signaling	REAC	REAC:R-HSA-3238698	WNT ligand biogenesis and trafficking	0.3527646722905891	0.4525149138958743	2	WNT5B,WNT7B
development_and_patterning	GO:BP	GO:0032502	developmental process	0.3725389285659013	0.42882833881365956	21	PCDH17,FSHR,DSC1,ANK2,CCDC146,WNT5B,NR2F2,GREM2,ABLIM1,ATN1,ARID3C,ALX4,KRT25,PNPLA1,CRYBA2,WNT7B,SMOC2,DAPL1,SMYD1,HOXD10,NKX2-5
development_and_patterning	GO:BP	GO:0070307	lens fiber cell development	0.3822276997997034	0.41767784309405687	2	WNT5B,WNT7B
wnt_cadherin_signaling	WP	WP:WP4150	Wnt signaling in kidney disease	0.4130879600649043	0.3839574628631009	2	WNT5B,WNT7B
development_and_patterning	GO:BP	GO:0007517	muscle organ development	0.4579130364385937	0.33921699226013263	5	NR2F2,ALX4,SMYD1,HOXD10,NKX2-5
development_and_patterning	WP	WP:WP1591	Heart development	0.6620260832039608	0.17912489942979332	2	SMYD1,NKX2-5
development_and_patterning	GO:BP	GO:0002088	lens development in camera-type eye	0.6698913070201984	0.17399565788236518	3	WNT5B,CRYBA2,WNT7B
development_and_patterning;stemness_differentiation	GO:BP	GO:0048598	embryonic morphogenesis	0.7395993095357722	0.13100350295491978	6	WNT5B,GREM2,ALX4,WNT7B,HOXD10,NKX2-5
development_and_patterning	GO:BP	GO:0001942	hair follicle development	0.9150474150377034	0.03855640150107723	3	DSC1,ALX4,KRT25
chromatin_epigenetic_regulation	GO:MF	GO:0003682	chromatin binding	1.0	-0.0	3	ARID3C,HOXD10,NKX2-5
chromatin_epigenetic_regulation	WP	WP:WP2369	Histone modifications	1.0	-0.0	1	SMYD1
chromatin_epigenetic_regulation	GO:MF	GO:0042054	histone methyltransferase activity	1.0	-0.0	1	SMYD1
chromatin_epigenetic_regulation	GO:MF	GO:0042800	histone H3K4 methyltransferase activity	1.0	-0.0	1	SMYD1
chromatin_epigenetic_regulation	GO:CC	GO:0000785	chromatin	1.0	-0.0	5	IRF9,ST18,ALX4,HOXD10,NKX2-5
chromatin_epigenetic_regulation	GO:MF	GO:0140938	histone H3 methyltransferase activity	1.0	-0.0	1	SMYD1
chromatin_epigenetic_regulation	GO:MF	GO:0140993	histone modifying activity	1.0	-0.0	1	SMYD1
chromatin_epigenetic_regulation	GO:MF	GO:0140999	histone H3K4 trimethyltransferase activity	1.0	-0.0	1	SMYD1
chromatin_epigenetic_regulation	GO:BP	GO:0032259	methylation	1.0	-0.0	1	SMYD1
chromatin_epigenetic_regulation	GO:BP	GO:0006325	chromatin organization	1.0	-0.0	1	SMYD1
chromatin_epigenetic_regulation	GO:BP	GO:0006338	chromatin remodeling	1.0	-0.0	1	SMYD1
development_and_patterning	GO:BP	GO:0051216	cartilage development	1.0	-0.0	2	WNT5B,WNT7B
development_and_patterning	GO:BP	GO:0055123	digestive system development	1.0	-0.0	1	ALX4
development_and_patterning	GO:BP	GO:0060021	roof of mouth development	1.0	-0.0	1	ALX4
development_and_patterning	GO:BP	GO:0055001	muscle cell development	1.0	-0.0	2	ANK2,NKX2-5
development_and_patterning	GO:BP	GO:0055002	striated muscle cell development	1.0	-0.0	1	NKX2-5
development_and_patterning	GO:BP	GO:0055006	cardiac cell development	1.0	-0.0	1	NKX2-5
development_and_patterning	GO:BP	GO:0055008	cardiac muscle tissue morphogenesis	1.0	-0.0	1	NKX2-5
development_and_patterning	GO:BP	GO:0055010	ventricular cardiac muscle tissue morphogenesis	1.0	-0.0	1	NKX2-5
development_and_patterning	GO:BP	GO:0048935	peripheral nervous system neuron development	1.0	-0.0	1	HOXD10
development_and_patterning	GO:BP	GO:0050793	regulation of developmental process	1.0	-0.0	5	WNT5B,WNT7B,SMOC2,SMYD1,NKX2-5
development_and_patterning	GO:BP	GO:0051093	negative regulation of developmental process	1.0	-0.0	1	NKX2-5
development_and_patterning	GO:BP	GO:0051094	positive regulation of developmental process	1.0	-0.0	5	WNT5B,WNT7B,SMOC2,SMYD1,NKX2-5
development_and_patterning	GO:BP	GO:0060711	labyrinthine layer development	1.0	-0.0	1	WNT7B
development_and_patterning	GO:BP	GO:0060713	labyrinthine layer morphogenesis	1.0	-0.0	1	WNT7B
development_and_patterning	GO:BP	GO:0060838	lymphatic endothelial cell fate commitment	1.0	-0.0	1	NR2F2
development_and_patterning	GO:BP	GO:0060839	endothelial cell fate commitment	1.0	-0.0	1	NR2F2
development_and_patterning	GO:BP	GO:0060674	placenta blood vessel development	1.0	-0.0	1	NR2F2
development_and_patterning	GO:BP	GO:0060841	venous blood vessel development	1.0	-0.0	1	NKX2-5
development_and_patterning	GO:BP	GO:0060923	cardiac muscle cell fate commitment	1.0	-0.0	1	NKX2-5
development_and_patterning	GO:BP	GO:0060926	cardiac pacemaker cell development	1.0	-0.0	1	NKX2-5
development_and_patterning	GO:BP	GO:0060433	bronchus development	1.0	-0.0	1	WNT7B
development_and_patterning	GO:BP	GO:0060438	trachea development	1.0	-0.0	1	WNT7B
