## Supplementary material for "An entropy-based diagnostic framework for characterizing methylation state dynamics during preimplantation development": TRO_DMR_mechanistic_top50_reset_drivers.tsv

cluster_name	chr	start	end	age_weight_5yr	entropy_8-cell	entropy_morula	delta_H_8cell_to_morula	contribution_8cell_to_morula	positive_contribution_fraction	cumulative_positive_contribution_fraction	nearest_gene	nearest_gene_distance_bp	gene_context	cpg_context	reset_driver_rank_8cell_to_morula	reset_interpretation
cluster_7072	chr7	132435910	132436239	0.082616718	0.6930312235926217	1.481551005799286e-05	0.6930164080825637	0.05725474115593	0.06406277440034415	0.06406277440034415	LOC100506937	7655	intergenic	non_CpG_island	1.0	entropy_decreases_8cell_to_morula
cluster_2190	chr13	58299015	58299073	0.067321522	0.6914160776171183	1.481551005799286e-05	0.6914012621070603	0.0465461852777682	0.052080888087945615	0.11614366248828976	PCDH17	0	exon	non_CpG_island	2.0	entropy_decreases_8cell_to_morula
cluster_5659	chr4	175752696	175752781	0.069857776	0.6581099875431143	1.481551005799286e-05	0.6580951720330563	0.0459730651145667	0.05143961948768292	0.1675832819759727	LOC101928551	140	promoter	CpG_shelf	3.0	entropy_decreases_8cell_to_morula
cluster_6087	chr6	2437142	2437147	0.055167825	0.6829081047004717	1.481551005836138e-05	0.6828932891904134	0.0376737374717311	0.04215343735283538	0.20973671932880808	GMDS-DT	23319	intergenic	non_CpG_island	4.0	entropy_decreases_8cell_to_morula
cluster_4373	chr2	49382159	49382401	0.049797989	0.6923469670899615	1.481551005799286e-05	0.6923321515799035	0.0344767488687223	0.03857630198377937	0.24831302131258745	FSHR	626	promoter	non_CpG_island	5.0	entropy_decreases_8cell_to_morula
cluster_4364	chr2	44502740	44502977	0.050410937	0.6177100017301123	1.481551005799286e-05	0.6176951862200543	0.0311385931177424	0.034841213596848684	0.28315423490943614	SLC3A1	0	promoter	non_CpG_island	6.0	entropy_decreases_8cell_to_morula
cluster_5928	chr5	126984765	126984994	0.052801687	0.5890026049647302	1.481551005799286e-05	0.5889877894546722	0.0310995489056075	0.03479752672475498	0.31795176163419114	CTXN3	0	promoter	non_CpG_island	7.0	entropy_decreases_8cell_to_morula
cluster_3275	chr17	10421635	10422077	0.045068689	0.6742034619779163	1.481551005799286e-05	0.6741886464678583	0.0303847984349908	0.033997786873919675	0.35194954850811083	MYH1	0	promoter	non_CpG_island	8.0	entropy_decreases_8cell_to_morula
cluster_3660	chr18	28742633	28743074	0.042266849	0.5640138683384561	1.481551005799286e-05	0.5639990528283981	0.0238384628020409	0.026673041109015142	0.37862258961712597	DSC1	34	promoter	non_CpG_island	9.0	entropy_decreases_8cell_to_morula
cluster_5977	chr5	147040667	147040773	0.060793808	0.3880751637068854	1.481551005836138e-05	0.388060348196827	0.023591666300691	0.02639689858754755	0.40501948820467354	JAKMIP2	0	exon	non_CpG_island	10.0	entropy_decreases_8cell_to_morula
cluster_5608	chr4	114213574	114214449	0.05939623	0.3725350349221635	1.481551005799286e-05	0.3725202194121055	0.0221262966318518	0.02475728508807704	0.4297767732927506	ANK2	0	promoter	non_CpG_island	11.0	entropy_decreases_8cell_to_morula
cluster_6960	chr7	76828885	76829845	0.062913074	0.6765259604934999	0.3488320958430319	0.3276938646504679	0.0206162283561008	0.023067657970296702	0.4528444312630473	CCDC146	0	promoter	non_CpG_island	12.0	entropy_decreases_8cell_to_morula
cluster_5656	chr4	174457944	174458502	-0.038815357	0.4958234640933652	1.481551005799286e-05	0.4958086485833072	0.0192449896984486	0.02153336839006855	0.47437779965311583	HAND2-AS1	0	exon	CpG_shore	13.0	entropy_decreases_8cell_to_morula
cluster_2324	chr13	114865944	114866221	-0.070097421	0.2719267706466	1.481551005799286e-05	0.271911955136542	0.0190603267941392	0.02132674763272957	0.4957045472858454	RASA3	0	intron	CpG_shelf	14.0	entropy_decreases_8cell_to_morula
cluster_6262	chr6	31628935	31629199	-0.037492605	0.4741393130578374	1.481551005799286e-05	0.4741244975477794	0.0177761625073823	0.019889886242134225	0.5155944335279796	GPANK1	0	promoter	CpG_shore	15.0	entropy_decreases_8cell_to_morula
cluster_1688	chr12	1738035	1738060	-0.051417718	0.3306806308319787	1.481551005799286e-05	0.3306658153219207	0.0170020816444625	0.019023761154714824	0.5346181946826944	WNT5B	0	promoter	CpG_shore	16.0	entropy_decreases_8cell_to_morula
cluster_4899	chr21	22175001	22175522	0.044104691	0.3488320958430319	1.481551005799286e-05	0.3488172803329739	0.0153844783645461	0.01721381228588114	0.5518320069685756	LINC00320	0	promoter	non_CpG_island	17.0	entropy_decreases_8cell_to_morula
cluster_5336	chr3	177315226	177315882	0.030072859	0.4931160077065562	1.481551005799286e-05	0.4931011921964982	0.0148289626256571	0.016592241412660965	0.5684242483812365	LINC00578	0	intron	non_CpG_island	18.0	entropy_decreases_8cell_to_morula
cluster_3227	chr17	4486580	4486934	-0.024409725	0.5964915444142462	1.481551005799286e-05	0.5964767289041882	0.0145598329214507	0.016291110097124133	0.5847153584783606	SMTNL2	544	promoter	CpG_shore	19.0	entropy_decreases_8cell_to_morula
cluster_2365	chr14	24630327	24630512	-0.041337281	0.6803672439796979	0.3306806308319787	0.3496866131477192	0.0144550937896255	0.016173916669339147	0.6008892751476997	IRF9	54	promoter	non_CpG_island	20.0	entropy_decreases_8cell_to_morula
cluster_5002	chr22	26829758	26830041	0.073881417	0.6769761492224572	0.4857225746644396	0.1912535745580176	0.0141300850946614	0.01581026191720376	0.6166995370649035	ASPHD2	0	exon	CpG_island	21.0	entropy_decreases_8cell_to_morula
cluster_5923	chr5	120191823	120192115	0.033485903	0.6907114543575097	0.2868359830561607	0.403875471301349	0.0135241348560762	0.015132259490704309	0.6318317965556078	PRR16	168944	intergenic	non_CpG_island	22.0	entropy_decreases_8cell_to_morula
cluster_2743	chr15	96894342	96894509	-0.030119887	0.4425846130091738	1.481551005799286e-05	0.4425697974991158	0.0133301522902862	0.014915210891777622	0.6467470074473854	NR2F2	10933	intergenic	CpG_shore	23.0	entropy_decreases_8cell_to_morula
cluster_652	chr1	240783328	240783389	0.040863042	0.3250829733914482	1.481551005799286e-05	0.3250681578813902	0.0132832737883698	0.014862758172022634	0.6616097656194081	GREM2	7903	intergenic	non_CpG_island	24.0	entropy_decreases_8cell_to_morula
cluster_2910	chr16	27899239	27899404	0.041373344	0.5432727813369009	0.2337916587064593	0.3094811226304416	0.0128042689480954	0.01432679593728649	0.6759365615566946	GSG1L	0	promoter	non_CpG_island	25.0	entropy_decreases_8cell_to_morula
cluster_6498	chr6	132931714	132931736	0.017322151	0.6931471805599453	1.481551005836138e-05	0.693132365049887	0.0120065434903812	0.013434214729177002	0.6893707762858716	TAAR3P	1284	promoter	non_CpG_island	26.0	entropy_decreases_8cell_to_morula
cluster_1007	chr10	116444240	116444463	0.020471085	0.5756556298910149	1.481551005799286e-05	0.5756408143809569	0.0117839920406617	0.013185200184215195	0.7025559764700868	ABLIM1	0	promoter	non_CpG_island	27.0	entropy_decreases_8cell_to_morula
cluster_6163	chr6	29274617	29275337	0.016966375	0.6841223782315996	1.481551005799286e-05	0.6841075627215416	0.0116068254494696	0.012986967109823905	0.7155429435799108	OR14J1	0	exon	non_CpG_island	28.0	entropy_decreases_8cell_to_morula
cluster_5215	chr3	63428234	63428840	0.019791166	0.5820788525760486	1.481551005836138e-05	0.5820640370659903	0.0115197259802031	0.012889510837428697	0.7284324544173395	SYNPR	0	promoter	non_CpG_island	29.0	entropy_decreases_8cell_to_morula
cluster_1715	chr12	7032991	7033911	-0.061309439	0.1866407427164705	1.481551005799286e-05	0.1866259272064125	0.0114419308998799	0.012802465318060634	0.7412349197354001	ATN1	170	promoter	CpG_shelf	30.0	entropy_decreases_8cell_to_morula
cluster_6406	chr6	40359007	40359130	-0.039827347	0.2640520518256287	1.481551005799286e-05	0.2640372363155707	0.0105159026316612	0.011766325099145478	0.7530012448345456	LRFN2	261	intergenic	CpG_shore	31.0	entropy_decreases_8cell_to_morula
cluster_125	chr1	6529710	6530205	-0.020406298	0.510554176739898	1.481551005799286e-05	0.51053936122984	0.0104182183459857	0.01165702539349062	0.7646582702280362	PLEKHG5	0	exon	CpG_shore	32.0	entropy_decreases_8cell_to_morula
cluster_883	chr10	50816058	50816262	-0.033963623	0.272325677203954	1.481551005799286e-05	0.272310861693896	0.0092486634453766	0.01034840133487364	0.7750066715629099	CHAT	980	promoter	CpG_shore	33.0	entropy_decreases_8cell_to_morula
cluster_7504	chr8	53080905	53081140	0.072558145	0.3002017211040853	0.1788449127168475	0.1213568083872377	0.0088054248996984	0.009852458284847673	0.7848591298477576	ST18	0	intron	non_CpG_island	34.0	entropy_decreases_8cell_to_morula
cluster_7683	chr9	34628025	34628238	-0.027870513	0.3134947400685468	1.481551005799286e-05	0.3134799245584888	0.0087368463126463	0.009775725171356723	0.7946348550191144	ARID3C	0	promoter	CpG_shore	35.0	entropy_decreases_8cell_to_morula
cluster_1333	chr11	44328423	44329915	-0.042831806	0.3224868832680814	0.120456033849227	0.2020308494188543	0.0086533461483235	0.009682296189207719	0.804317151208322	ALX4	0	intron	CpG_shore	36.0	entropy_decreases_8cell_to_morula
cluster_3348	chr17	38911538	38911540	0.023898612	0.3425415079719701	1.481551005836138e-05	0.3425266924619117	0.0081859125227905	0.00915928107648366	0.8134764322848057	KRT25	0	promoter	non_CpG_island	37.0	entropy_decreases_8cell_to_morula
cluster_6400	chr6	36237982	36238410	0.057841086	0.2689004397738774	0.1311978109695113	0.1377026288043661	0.0079648695950994	0.008911954428531469	0.8223883867133371	PNPLA1	0	promoter	non_CpG_island	38.0	entropy_decreases_8cell_to_morula
cluster_4593	chr2	219860379	219860717	-0.042572963	0.1860589782807289	1.481551005799286e-05	0.1860441627706709	0.0079204512580017	0.008862254406292635	0.8312506411196298	CRYBA2	2404	intergenic	CpG_shore	39.0	entropy_decreases_8cell_to_morula
cluster_483	chr1	158670124	158670617	0.025181528	0.3144922012814106	1.481551005799286e-05	0.3144773857713526	0.0079190210951681	0.008860654185994455	0.8401112953056242	OR6K2	0	promoter	non_CpG_island	40.0	entropy_decreases_8cell_to_morula
cluster_5064	chr22	46370644	46371152	-0.024982701	0.3143192567670888	1.481551005799286e-05	0.3143044412570308	0.0078521738788964	0.00878585831671191	0.8488971536223361	WNT7B	0	intron	CpG_shore	41.0	entropy_decreases_8cell_to_morula
cluster_6655	chr6	168963358	168963731	0.116026458	0.6638493187630802	0.5982695885852573	0.0655797301778229	0.0076089838091285	0.008513751059541448	0.8574109046818775	SMOC2	0	intron	non_CpG_island	42.0	entropy_decreases_8cell_to_morula
cluster_4532	chr2	159651559	159651918	0.015502877	0.483483696248872	1.481551005836138e-05	0.4834688807388136	0.0074951585914214	0.008386391139719597	0.8657972958215971	DAPL1	90	promoter	non_CpG_island	43.0	entropy_decreases_8cell_to_morula
cluster_1387	chr11	59824038	59824089	0.027980847	0.6730116670092565	0.4101163182884089	0.2628953487208476	0.0073560345295696	0.008230724146766155	0.8740280199683633	MS4A3	37	promoter	non_CpG_island	44.0	entropy_decreases_8cell_to_morula
cluster_4420	chr2	88366775	88367503	0.037238383	0.1960946596209072	1.481551005799286e-05	0.1960798441108492	0.00730169633358	0.008169924717396228	0.8821979446857595	SMYD1	204	promoter	non_CpG_island	45.0	entropy_decreases_8cell_to_morula
cluster_7612	chr8	143202730	143203654	0.043674447	0.3623005427493094	0.2022730017974363	0.1600275409518731	0.0069891143558429	0.007820174315646114	0.8900181190014056	MIR4472-1	54507	intergenic	CpG_island	46.0	entropy_decreases_8cell_to_morula
cluster_293	chr1	47901555	47902085	-0.033578283	0.1960946596209072	1.481551005799286e-05	0.1960798441108492	0.0065840244961499	0.007366916126552163	0.8973850351279578	LINC01389	0	promoter	CpG_shore	47.0	entropy_decreases_8cell_to_morula
cluster_4551	chr2	176983285	176983519	-0.053087412	0.1216924026780619	1.481551005799286e-05	0.1216775871680039	0.0064595482011537	0.007227638633657476	0.9046126737616152	HOXD10	0	promoter	CpG_shore	48.0	entropy_decreases_8cell_to_morula
cluster_1257	chr11	2909690	2909715	-0.042734524	0.1449092148675478	1.481551005799286e-05	0.1448943993574898	0.0061919931868082	0.006928269250831764	0.911540943012447	SLC22A18AS	0	exon	CpG_shelf	49.0	entropy_decreases_8cell_to_morula
cluster_6020	chr5	172662724	172663219	-0.038638364	0.1456477566612001	1.481551005799286e-05	0.1456329411511421	0.0056270185905884	0.006296114788706389	0.9178370578011534	NKX2-5	762	promoter	CpG_shore	50.0	entropy_decreases_8cell_to_morula
