## Supplementary material for "An entropy-based diagnostic framework for characterizing methylation state dynamics during preimplantation development": TRO_interpretability_DMR_annotation_enrichment.tsv

annotation_type	category	top_count	top_fraction	background_count	background_fraction	p_value	p_adj_BH
cpg_context	CpG_shelf	4	0.08	7	0.04487179487179487	0.14904358363161255	0.5961743345264502
cpg_context	non_CpG_island	29	0.58	88	0.5641025641025641	0.46046330876223995	0.8443860487402599
cpg_context	CpG_island	2	0.04	7	0.04487179487179487	0.7182139137243789	0.8443860487402599
cpg_context	CpG_shore	15	0.3	54	0.34615384615384615	0.8443860487402599	0.8443860487402599
gene_context	intergenic	8	0.16	17	0.10897435897435898	0.1303307426721917	0.5961743345264502
gene_context	intron	6	0.12	19	0.12179487179487179	0.612501518054413	0.8443860487402599
gene_context	exon	7	0.14	23	0.14743589743589744	0.6566216305221799	0.8443860487402599
gene_context	promoter	29	0.58	97	0.6217948717948718	0.8204108047527662	0.8443860487402599
