## Supplementary material for "An entropy-based diagnostic framework for characterizing methylation state dynamics during preimplantation development": TRO_interpretability_potency_marker_contribution.tsv

marker	morula_zscore	positive_fraction_of_morula_marker_signal	morula_mean	blastocyst_mean	morula_vs_blastocyst_p_adj_BH	conclusion
SOX2	1.2228018781783714	0.1875659185983834	0.5516873030854236	0.3558821329252828	0.0002176868722182	pass
KLF4	0.8385183326455721	0.1286205591690376	0.5540972766015075	0.3356221662687822	0.0001745038445174	pass
KLF17	0.8137231243044211	0.12481721529760477	0.5405507674629623	0.3528010326211596	9.792400135275534e-05	pass
NANOG	0.7760416128221822	0.11903723782008352	0.5725312303637491	0.3541309426189872	9.792400135275534e-05	pass
TFAP2C	0.6664639623630831	0.10222909168210761	0.5451411488594903	0.324427428694777	9.792400135275534e-05	pass
ZSCAN4	0.6631086869456297	0.10171442505699353
GDF3	0.5945699562859527	0.09120125018773294	0.5842990937617846	0.3509809833471976	9.792400135275534e-05	pass
POU5F1	0.5622363969845597	0.08624159657568932	0.5657257390071402	0.3128664697258329	9.792400135275534e-05	pass
DPPA3	0.381854096778373	0.05857270561236727
