## Supplementary material for "An entropy-based diagnostic framework for characterizing methylation state dynamics during preimplantation development": TRO_interpretability_reset_DMR_gene_function_enrichment.tsv

pathway_or_function	top_gene_count	background_gene_count	p_value	representative_genes	FDR
cell_cycle_and_DNA_repair	0	0	1.0		1.0
cell_fate_and_stemness	0	0	1.0		1.0
chromatin_and_epigenetic_regulation	0	0	1.0		1.0
embryonic_development	0	0	1.0		1.0
wnt_tgf_beta_hippo_signaling	0	0	1.0		1.0
