## Supplementary material for "An entropy-based diagnostic framework for characterizing methylation state dynamics during preimplantation development": TRO_latent_reset_axis_correlations.tsv

latent_axis	pearson_with_s_epi_age_sample	spearman_with_s_epi_age_sample	pearson_with_age_projection_sample	explained_variance_ratio
PC1	0.3615871933876408	0.1678961246771627	0.22464042239850193	0.07615427932470721
PC2	-0.2919635148718793	-0.36504025455637906	-0.20032058833397018	0.050622210494539806
PC3	-0.06189775382397453	-0.06669673572722368	0.10883754925951457	0.025353926982600694
