## Supplementary material for "An entropy-based diagnostic framework for characterizing methylation state dynamics during preimplantation development": TRO_latent_reset_representation_sensitivity.tsv

representation	n_samples	n_features	best_axis	best_axis_pearson_with_s_epi_age_sample	best_axis_spearman_with_s_epi_age_sample	best_axis_explained_variance_ratio	morula_latent_low_age_rank	lowest_latent_stage	second_lowest_latent_stage	supports_low_age_entropy_window
beta_methylation_profile	196	156	PC1	0.3615871933876408	0.1678961246771627	0.07615427932470721	6	blastocyst	TE	False
entropy_profile	196	156	PC1	0.7790576766432821	0.8059653084854517	0.052451629278412126	2	4-cell	morula	True
age_weighted_entropy_profile	196	156	PC1	0.7790576766432821	0.8059653084854517	0.052451629278412036	2	4-cell	morula	True
