## Supplementary material for "An entropy-based diagnostic framework for characterizing methylation state dynamics during preimplantation development": TRO_latent_reset_sample_scores.tsv

sample_id	PC1	PC2	PC3	stage	n_regions_covered	s_epi_sample	s_epi_age_sample	age_projection_sample	latent_age_axis
GSM2146951	-0.6571403337832434	3.546705562499949	0.43899410268409167	MII oocyte	53	0.0942871735135394	0.0975116959081899	0.15697492359634	-0.6571403337832434
GSM2146952	2.818315866394879	4.582350254394172	-0.6330890368398726	MII oocyte	64	0.209755308443613	0.216956679883189	0.0169078834330764	2.818315866394879
GSM2146953	1.6017813209934388	3.156239023181235	-1.717099796952133	MII oocyte	56	0.1142369573284271	0.1032546645136946	-0.0848728098742502	1.6017813209934388
GSM2146954	-0.10152350538125088	3.8282411744009788	1.5081623053253348	MII oocyte	70	0.1378978208121616	0.1337032348825928	-0.0429448142550001	-0.10152350538125088
GSM2481556	-0.5592579320283635	2.3307130672140417	-0.43021221163907675	MII oocyte	50	0.1113272520936873	0.0911898810593346	0.060632360945396	-0.5592579320283635
GSM2481557	-1.0446811389652781	1.5787251765066743	0.5728709671451383	MII oocyte	41	0.1039889238398813	0.1067078660013393	0.0512180933095891	-1.0446811389652781
GSM2481570	-0.6254284713265523	2.1506246081694433	1.3400307239267597	MII oocyte	59	0.0888813714171739	0.1025674911884662	4.857082139243213e-06	-0.6254284713265523
GSM2481581	-0.9978708912810391	4.560041894874811	0.7142038449533111	MII oocyte	76	0.1015926922471361	0.1111963578628913	0.070830531073336	-0.9978708912810391
GSM2481586	-0.5606145571311267	2.494790903170492	-0.84193150523441	MII oocyte	40	0.0719832230038517	0.0838248364222833	0.0509109652821666	-0.5606145571311267
GSM2481587	-0.1507421379015213	2.905197522346564	1.6788328868513251	MII oocyte	46	0.1040693819506699	0.1270801557944552	0.0489265676233382	-0.1507421379015213
GSM2481588	-0.5116272287979433	3.66991207964693	0.10156562184574355	MII oocyte	55	0.0930804224294513	0.0841790497292872	0.0103954385799042	-0.5116272287979433
GSM2481589	-1.450709312893248	4.463210529041437	1.4908128950737864	MII oocyte	58	0.1048781966990483	0.1002770060320218	0.0267536364397715	-1.450709312893248
GSM2481590	1.393017861587003	3.5368518152881836	-0.9438013748314302	MII oocyte	56	0.1844118539811813	0.1709587884726903	-0.0411080914251304	1.393017861587003
GSM2481591	0.2387004542245993	4.533068698372896	1.216123001475527	MII oocyte	59	0.141732727394595	0.1534459542869958	0.0347481409992476	0.2387004542245993
GSM2481614	0.5257135377672405	-0.2926285800235407	1.738521069380596	MII oocyte	27	0.0473863476297267	0.0435478643541196	0.3264377189974937	0.5257135377672405
GSM2481615	1.4744134663956603	2.288038969867033	1.1457949221552342	MII oocyte	44	0.1490016942890958	0.1559498270777416	0.0059553622682092	1.4744134663956603
GSM2986307	34.103517819088886	3.812023462764834	-9.740849867000264	MII oocyte	150	0.3051862891302391	0.3127272801574304	0.2518742451253773	34.103517819088886
GSM2986308	-0.26272543453259656	3.1178908324221313	0.6504855669262859	MII oocyte	73	0.1154752274745667	0.1063042745056647	-0.0179652063774717	-0.26272543453259656
GSM2986309	-1.3399003677240227	4.923676180860899	2.3375064181752836	MII oocyte	98	0.1008281310923973	0.1058217176605962	0.0945044921743063	-1.3399003677240227
GSM2986310	-1.4858731754616583	4.8871278027821345	0.24503827181858137	MII oocyte	83	0.0862556627462585	0.0726088177633242	0.0563902902668279	-1.4858731754616583
GSM2986311	-0.8809110873705411	5.450177432157695	2.5072793437606506	MII oocyte	98	0.1115799783971815	0.1191046933792166	0.0944003591750339	-0.8809110873705411
GSM2986312	-1.3591706802176475	7.601175897439655	0.7242499468495222	MII oocyte	103	0.088471671133654	0.0975278159920877	0.0689768544226685	-1.3591706802176475
GSM2986313	-1.0627417956658514	6.497435926667343	2.1583639364437106	MII oocyte	100	0.1040672401989746	0.128400308299243	0.0951329244435558	-1.0627417956658514
GSM2986314	-1.3653289057608424	6.053961582299096	0.37023539806132233	MII oocyte	102	0.1364065457611675	0.1411390678638336	0.114380226722888	-1.3653289057608424
GSM2986315	14.615174265259395	2.9477819152116793	-4.491515126544925	MII oocyte	115	0.2976654910897374	0.3187376828334163	0.1641589475949114	14.615174265259395
GSM2986316	0.07089642458371911	4.975392707591188	0.3372284788734877	MII oocyte	95	0.1239541181376797	0.1639875751304736	0.0773553882683156	0.07089642458371911
GSM2986317	1.1930421159400362	3.1325572553601106	1.546970346790873	MII oocyte	53	0.1294776211017833	0.1465852067540291	0.0370103812605205	1.1930421159400362
GSM2986318	0.6460011673219171	2.810003751487592	-0.3628890456505989	MII oocyte	46	0.0738215996048794	0.0840260508041443	-0.1084579607033952	0.6460011673219171
GSM2986319	2.041493880513395	7.41126628959244	0.37001299604765364	MII oocyte	68	0.103909641905857	0.1063583932777624	0.0140936474167796	2.041493880513395
GSM2986320	0.33143365289387994	4.205813474520312	1.812566843646058	MII oocyte	55	0.0927186962522483	0.079625861483397	-0.0350995297347778	0.33143365289387994
GSM2986321	2.5410541892358602	4.247258146257884	3.047717425635018	MII oocyte	61	0.1227063066105695	0.1173842580391892	0.1268516143317562	2.5410541892358602
GSM2986322	0.44119314608204324	2.272252729663111	-0.8550423448834129	MII oocyte	57	0.1158277405262527	0.0989823342482379	0.0836851316066079	0.44119314608204324
GSM2986323	2.0634574983034506	4.887097022513609	1.222394733937479	MII oocyte	61	0.1357509388686744	0.1380073919135578	0.0846801132832218	2.0634574983034506
GSM2986324	2.1783160552061442	5.76398587528826	-1.761244511088124	MII oocyte	70	0.1169510293293539	0.1307751554933436	0.0181069485274641	2.1783160552061442
GSM2986325	0.009589243566903004	3.6028587806197274	0.595200448003217	MII oocyte	58	0.0968255276970275	0.1150182816169848	-0.0380906106801917	0.009589243566903004
GSM2986326	-0.39831524265454915	3.720584613345771	1.5108906192963876	MII oocyte	64	0.0971158287258595	0.0999144106198471	0.0451977228773634	-0.39831524265454915
GSM2481554	-0.9258225853118213	1.122066119722936	1.1578789237996434	zygote/PN	52	0.069365777917562	0.0900701358072922	0.1239653529161102	-0.9258225853118213
GSM2481555	1.8346602528186056	-1.5402441359554935	0.11491099614467551	zygote/PN	41	0.1416744404832331	0.1483455236384931	0.0742435277172153	1.8346602528186056
GSM2481558	5.113312250638441	-2.8119585634441444	1.5830536012159269	zygote/PN	49	0.1723120715469216	0.1905837820024217	0.019018035228704	5.113312250638441
GSM2481559	0.47114874830249137	1.3772602947010926	3.3847146777374064	zygote/PN	56	0.0321054307773563	0.0272749273949374	0.1388110086376557	0.47114874830249137
GSM2481560	2.383138942360877	-3.1639520445390956	0.6231148483243671	zygote/PN	55	0.2370289641880556	0.2211595558012171	0.0441302421388447	2.383138942360877
GSM2481561	-1.1878002638091483	2.302299208605473	0.3474554513854265	zygote/PN	42	0.0500634108490265	0.0313551623219642	0.1153883282860533	-1.1878002638091483
GSM2481562	-1.2332171242232655	4.509358599379924	0.2010084959881651	zygote/PN	85	0.0769118025881709	0.0571123039666791	0.0930570032667658	-1.2332171242232655
GSM2481563	7.285512150632999	-3.79158075100064	1.6997869725874934	zygote/PN	62	0.1693798183990314	0.1803638871181732	0.116431499061225	7.285512150632999
GSM2481564	-2.247940882006926	3.8097527341676396	0.019117105560037432	zygote/PN	89	0.0836688166037958	0.097009587055676	0.0753200927190648	-2.247940882006926
GSM2481565	5.573698937796879	-4.017684066550569	5.792568395951958	zygote/PN	51	0.2727926848975277	0.2636834170151159	0.0710439857889548	5.573698937796879
GSM2481566	-2.3550133859181153	1.8195103353075923	-0.45227076073377404	zygote/PN	81	0.0941358097416835	0.0850275323594856	0.0982348581212894	-2.3550133859181153
GSM2481567	1.2546069251507814	-0.4493646820882108	-1.117163088115107	zygote/PN	30	0.0843432096580775	0.0705427940842506	-0.050441551937319	1.2546069251507814
GSM2481571	4.421607678374039	-6.308525793141121	3.642771073479965	zygote/PN	74	0.1800291949645878	0.1851133348161111	0.3095081910478536	4.421607678374039
GSM2481572	-0.5132734826426627	0.8047324938915547	-0.09907761902754622	zygote/PN	60	0.0762013223062325	0.0675983295313371	0.1248650108225457	-0.5132734826426627
GSM2481573	-1.3071811073707722	4.473537886898548	0.774437694040787	zygote/PN	74	0.1066972592383633	0.1070576857690703	0.1756293755009053	-1.3071811073707722
GSM2481574	2.5621139256667553	-4.287946323675776	2.7958541936199244	zygote/PN	50	0.0960129435407243	0.0892546497694961	0.0381640130690737	2.5621139256667553
GSM2481575	0.4234954965179233	0.7358702192038382	1.1402088644654513	zygote/PN	56	0.0763496108743923	0.0820806953544702	0.1487998339741408	0.4234954965179233
GSM2481576	3.2705441939931847	-1.6759369831874653	0.10463773544086469	zygote/PN	42	0.2076355243616231	0.1877395340334581	0.1186844252540513	3.2705441939931847
GSM2481577	6.99284061859448	-5.8657311010950295	2.0560509525736475	zygote/PN	80	0.1999023346451741	0.1993861174380125	0.1830105020709873	6.99284061859448
GSM2481578	-0.14279913470499542	3.6431802134596145	-0.15281134835002586	zygote/PN	63	0.1383830831280099	0.1611199825648989	0.0538664354620238	-0.14279913470499542
GSM2986327	-2.4349742239802987	2.899156428500294	-0.024739084917839868	zygote/PN	86	0.0768079218522594	0.0683323677984081	0.1227499734167156	-2.4349742239802987
GSM2986328	5.144352447440424	-4.764774165910881	4.066542486500937	zygote/PN	74	0.2203588355676305	0.2513993101610993	0.1382795572896771	5.144352447440424
GSM2986329	-0.5103352998364329	4.787848103542164	1.2594251037726918	zygote/PN	70	0.1167426462052393	0.1127199508733938	0.0413279185382303	-0.5103352998364329
GSM2986330	0.6109235470661496	4.320935194080098	0.5392502118338605	zygote/PN	45	0.1153175835905024	0.0782933162116421	0.034294343614331	0.6109235470661496
GSM2986331	0.4173331553845599	6.005747908904339	-0.39150223517674354	zygote/PN	93	0.1033429615208784	0.0944920560263097	0.0735205296886218	0.4173331553845599
GSM2986332	6.798540642617153	-6.510636321500789	1.413309456258701	zygote/PN	104	0.192242319994708	0.2099668457119947	0.144634419544102	6.798540642617153
GSM2986333	-2.0030466421592936	4.782963251568102	-0.1317769235186355	zygote/PN	118	0.0897064063109237	0.0790924288422962	0.1726240756211685	-2.0030466421592936
GSM2986334	8.24602585490953	-4.991712695720722	12.254809199200173	zygote/PN	94	0.231974331852474	0.2803025998147074	0.1403447470365466	8.24602585490953
GSM2986335	-2.4349121581034536	4.076048335232582	1.4340008658261423	zygote/PN	106	0.0788715902437841	0.0761501535841309	0.1497209881984311	-2.4349121581034536
GSM2986336	4.1440914455022675	-5.572314123954415	4.054948945331856	zygote/PN	84	0.1821577935564688	0.2151551639819849	0.1686115664519762	4.1440914455022675
GSM2481532	-1.1022044353046205	-2.626653561512282	-1.8927956714506384	2-cell	80	0.0666645618996439	0.0654758317179511	0.0278241235090238	-1.1022044353046205
GSM2481533	0.19584335843286552	-0.020136535484051133	0.13056802762339564	2-cell	46	0.1250664214597158	0.1333414179561421	0.1199856975786521	0.19584335843286552
GSM2481534	-0.5279085173706923	-0.6939648413333843	2.4906753918340065	2-cell	94	0.1944640228711142	0.2022497241526689	0.1281531795124098	-0.5279085173706923
GSM2481535	-1.706814696751203	-0.663383947825017	-0.45733773559633556	2-cell	75	0.0951452130080929	0.0951888390557146	0.1295617642280625	-1.706814696751203
GSM2986344	-1.758681882099478	2.055135781644049	0.38831522058503093	2-cell	126	0.167261252983743	0.16241865137426	0.1693334403259783	-1.758681882099478
GSM2986345	-0.13824452262997874	-1.3207760290924488	-0.6458723742423201	2-cell	119	0.189956932818073	0.2039417253940884	0.1427142928178972	-0.13824452262997874
GSM2986346	-3.7906105759838646	-1.6607475559778941	0.6187059628515869	2-cell	132	0.1654212152660768	0.1832140632128611	0.1159183983676692	-3.7906105759838646
GSM2986347	-0.0687541556871982	-0.05725212909469695	-0.20799024374394176	2-cell	105	0.1758015404831879	0.1858063019668941	0.0764730159417452	-0.0687541556871982
GSM2986348	-2.591658715020712	-4.877308504257411	-2.4697791097916717	2-cell	114	0.1144578283598535	0.1282736988928255	0.0808195224086454	-2.591658715020712
GSM2986349	-2.66557792319412	2.0905621436149087	-1.334402896884623	2-cell	118	0.1331313951155643	0.1398471704424341	0.1222414565432802	-2.66557792319412
GSM2986350	-1.1275916499829086	0.07830481694554955	-2.054335390268924	2-cell	125	0.1628640796904208	0.1717266826667298	0.0731818645050777	-1.1275916499829086
GSM2986351	-0.22050166633793553	-1.537906570767894	1.2982666681837118	2-cell	109	0.1812484736899174	0.1877225731088099	0.0717518050960034	-0.22050166633793553
GSM2986352	1.6087353242447981	-3.9775903220537994	-0.5383779792613131	2-cell	101	0.1663182166073707	0.1794262241929929	0.1426895524776335	1.6087353242447981
GSM2986353	0.8875737379533114	1.864867243010249	-0.7801084571414897	2-cell	119	0.221344485848097	0.2228568590151516	0.0557385968225794	0.8875737379533114
GSM2986354	-0.9140553912830964	-1.1586193830660882	-0.2506755875996482	2-cell	136	0.2007665894707428	0.2220433666812128	0.1405692953620392	-0.9140553912830964
GSM2986355	-1.0533096807184466	4.022577257660225	1.1730057334210868	2-cell	84	0.0875831022347424	0.1120218615564318	0.0375582626162797	-1.0533096807184466
GSM2986356	-0.8417158594410596	-2.828773274605375	2.8387767916530864	2-cell	110	0.1285785855265242	0.148838353515822	0.1266384197193047	-0.8417158594410596
GSM2986357	-1.816274963105714	-2.7039469692323364	0.8672058542773907	2-cell	108	0.1640246146715563	0.1606388377797229	0.1007647827395204	-1.816274963105714
GSM2986358	-1.1593832235641421	-0.7379256294191991	1.2628227611270129	2-cell	129	0.1531564158318606	0.1505913496141279	0.1308702326598835	-1.1593832235641421
GSM2986359	-2.581409913777071	-1.6581867203040506	-0.28654843638557775	2-cell	125	0.1590018677613876	0.1588671590638462	0.0951630429269145	-2.581409913777071
GSM2481536	-2.5628647603441763	-0.974332308421205	-0.9083224847239451	4-cell	82	0.117308257483759	0.1657378914309634	0.1057590458428506	-2.5628647603441763
GSM2481537	-1.6251581535812516	-2.3114203582906363	0.09096725497261483	4-cell	89	0.0783546774829327	0.0978055559762563	0.091302616011003	-1.6251581535812516
GSM2481538	-2.331094673225526	-0.949473015827935	-0.923032068129802	4-cell	84	0.0799089389532451	0.0783750044515127	0.0306783233107931	-2.331094673225526
GSM2481539	-3.5776193095009345	0.08874651599142713	-1.016876641359895	4-cell	95	0.0972906959923865	0.1165229414146408	0.0844412048774592	-3.5776193095009345
GSM2481540	-0.5803149022091709	-2.95655093311731	2.4245225348228145	4-cell	98	0.0974260741128956	0.1036796244708767	0.0783089152144865	-0.5803149022091709
GSM2481541	-0.45368418800175153	-0.6816092405658132	-0.5142792653728465	4-cell	94	0.1294766023012492	0.1493740458334387	0.1356752960020544	-0.45368418800175153
GSM2481542	-2.4482133651450013	-2.974931858513295	-0.8123233341531475	4-cell	104	0.1083798767618541	0.1060071612925791	0.0963492412125884	-2.4482133651450013
GSM2481543	-2.4330498291788243	-1.3354421465444575	-1.6624840038062014	4-cell	96	0.1098170028941211	0.111916915262751	0.0462455223497018	-2.4330498291788243
GSM2481544	-2.3114743922266436	-2.437088690218629	-1.480490687130879	4-cell	107	0.1143176735394236	0.1358993561196977	0.1164672304179594	-2.3114743922266436
GSM2481545	-3.454335802620329	-2.171153141248668	-2.627790294836743	4-cell	103	0.0840407510311085	0.0936168445327815	0.0561382645970621	-3.454335802620329
GSM2481546	-2.179646785647362	-3.302500071787669	-0.22690304175478435	4-cell	78	0.043778033569037	0.0318989584715505	0.0423945885300561	-2.179646785647362
GSM2481547	-2.5810502086889353	-2.339503645561095	-1.0374020522657343	4-cell	79	0.0503436426708653	0.0659329158102546	0.0672779986671863	-2.5810502086889353
GSM2481548	-2.652637223347981	-0.47977479839233755	-1.7136253245728323	4-cell	84	0.1028449818370734	0.1158849414382188	0.0271605925149586	-2.652637223347981
GSM2481549	-0.061307930382993044	-3.1389999057371507	-0.2012953970332178	4-cell	66	0.1047571622480447	0.097931817831587	0.0895666665015185	-0.061307930382993044
GSM2481550	0.4741004292491829	-5.114819761958397	1.0514958130532093	4-cell	74	0.0520562957445786	0.0476016849218037	0.0618744201102116	0.4741004292491829
GSM2481551	-0.8061877321848221	-3.6376407729364795	0.77242258708874	4-cell	50	0.0753880628525819	0.0606904490011974	0.0939345586065069	-0.8061877321848221
GSM2481552	0.836240325298148	-0.5792759906090182	0.3577060031108083	4-cell	50	0.1275026613579886	0.1379351446883661	0.0273209648156533	0.836240325298148
GSM2986360	1.7672520989840383	-2.348741782831549	-3.7971018898452518	4-cell	118	0.1685880768132437	0.1974776012601199	0.0662925076438032	1.7672520989840383
GSM2986361	-2.7085983412561214	-0.6120396720361938	-1.753336579988651	4-cell	117	0.1232817638643038	0.1400264429576987	0.0964595748600866	-2.7085983412561214
GSM2986362	-3.329329758341482	-0.23553767650748206	-0.04264867728265557	4-cell	108	0.116661321716408	0.1233423088570099	0.0946928044676464	-3.329329758341482
GSM2986363	-0.7989619440135242	0.28091409497056136	0.39587214366400775	4-cell	76	0.0883696167241978	0.1171292920664463	0.1563525527809976	-0.7989619440135242
GSM2986364	-1.5230431467987402	0.3449547811617745	-1.8106224314559836	4-cell	123	0.1445557007371396	0.147607951530759	0.1461517994794262	-1.5230431467987402
GSM2986365	-2.462141045173795	-2.3619778446741857	-1.4939446633746647	4-cell	125	0.1247074884409375	0.1246769192579795	0.12296180389192	-2.462141045173795
GSM2986366	-1.1728992539582859	-2.254944500680782	1.699000467620805	4-cell	120	0.1526928411997606	0.1743614261349326	0.1511485229752618	-1.1728992539582859
GSM2986367	-1.5423824991926038	0.29325778082242776	1.743407747786612	4-cell	118	0.1745118076983228	0.1638373338798505	0.0771486261407289	-1.5423824991926038
GSM2481618	-0.13160708811539013	0.4954420860774568	-0.15554703958476354	8-cell	41	0.0782225301220694	0.0678836910469594	0.0938561057696025	-0.13160708811539013
GSM2481619	-0.34849801319636553	0.8477220463602779	1.6187603548452572	8-cell	46	0.0666501849962395	0.0883604590280908	0.0680368075924625	-0.34849801319636553
GSM2481620	-0.2983227356015187	0.8985806310658567	-0.5003939941655773	8-cell	38	0.0476433368866917	0.0425942545201476	0.0319048595228517	-0.2983227356015187
GSM2481621	0.10957289703171168	-0.5313819834782606	1.9945125837359328	8-cell	44	0.0795332383093416	0.0820323780465175	0.1022414052590311	0.10957289703171168
GSM2481622	-0.27438881141976323	0.3738756512252611	-0.17731030656389588	8-cell	36	0.0989874240607018	0.1059093611066171	0.0739940736823673	-0.27438881141976323
GSM2481623	-0.7448024177500864	0.5136909367277863	0.23053837585874082	8-cell	50	0.1053064008285178	0.1225001564409844	0.1500644808006704	-0.7448024177500864
GSM2481624	0.37661097591910697	-0.3063358880125939	-1.259688241055441	8-cell	55	0.0841775425113824	0.1059099476902198	0.1070407113910912	0.37661097591910697
GSM2481626	-1.5922803870478979	-1.3356444912581469	-1.0516921821718095	8-cell	46	0.0287233071097282	0.0257872629178786	0.0369101936018642	-1.5922803870478979
GSM2481627	-0.32131029816399265	-0.1316370560880059	0.32382948524329414	8-cell	25	0.1480609745177919	0.1734429637741059	-0.0075758450559322	-0.32131029816399265
GSM2481628	1.2208571310578462	0.22521225750517818	1.9006995630569066	8-cell	103	0.1390852849963069	0.1592005416010322	0.1440297313445745	1.2208571310578462
GSM2481629	1.5041948707064032	-0.5693296309939027	1.161535751834997	8-cell	82	0.1173675357986772	0.1242937580918803	0.1505223369938161	1.5041948707064032
GSM2481630	-1.0229916140879711	0.7309211719676592	0.26014723456048533	8-cell	92	0.1514562752852271	0.1810839087187737	0.1540402159975974	-1.0229916140879711
GSM2481631	1.3549124290121286	-1.5882413332251273	1.3731200494498366	8-cell	101	0.1448849426344371	0.1567185096377374	0.2219266626959416	1.3549124290121286
GSM2481632	-0.8484070275106764	-0.0997426229484687	-0.7259631824743417	8-cell	89	0.1263914091856969	0.1396897905729311	0.1233976096057677	-0.8484070275106764
GSM2481633	0.39347601838186624	-2.005469350525641	-0.8463480670263492	8-cell	100	0.1452950297076136	0.1684196823232567	0.156083427369275	0.39347601838186624
GSM2481634	-0.13646940782333092	0.7561968806786468	0.38257410681047543	8-cell	104	0.1654466525497115	0.1672402855221746	0.1460160786182949	-0.13646940782333092
GSM2481635	-0.20308545058878372	1.5409645082995105	0.9154224952035166	8-cell	76	0.0939882735028025	0.1034148239058327	0.2062428271635401	-0.20308545058878372
GSM2481636	-0.13248706278688266	0.6309562420906314	-0.9576525165131704	8-cell	80	0.1555896206633262	0.1685317445947006	0.0578015739262493	-0.13248706278688266
GSM2481637	0.31089646621363304	-0.7163144348794149	1.5171537910011643	8-cell	79	0.1840443567993546	0.2100787199077052	0.1882355766361798	0.31089646621363304
GSM2481638	1.612337605556651	-0.8628799822425439	1.4258672236251606	8-cell	91	0.1627635903874216	0.1752269018758419	0.1726483512033226	1.612337605556651
GSM2481639	1.4190294774149506	-0.24044646545863207	1.5552054203771555	8-cell	70	0.1477200624479389	0.1555494071610774	0.1389886514334957	1.4190294774149506
GSM2481640	-1.1332326537542523	-1.8500070430374016	-0.36262380175716263	8-cell	92	0.1677647245818178	0.2044496185862865	0.1128940565879668	-1.1332326537542523
GSM2481641	-1.5770345397662853	0.18352318290493802	-0.8559139385081106	8-cell	104	0.1499880702728633	0.1699110906565493	0.1277413878859185	-1.5770345397662853
GSM2481642	0.32104980547310086	-1.9021400248398308	0.529017474884529	8-cell	90	0.1461758099947656	0.1680059843709924	0.1227377183170335	0.32104980547310086
GSM2481643	2.2120437697016473	-0.5927130344589704	3.3476892696086815	8-cell	96	0.1552613013769745	0.1860265331207543	0.142536010444387	2.2120437697016473
GSM2986368	1.219207784858951	-1.5350182117438256	1.7713206775210424	8-cell	88	0.1667721673972662	0.1786115500952577	0.1253189054944897	1.219207784858951
GSM2986369	0.13296662362481815	-1.7955832989949194	-0.2710693553142378	8-cell	103	0.1521928162144593	0.1693453576446329	0.0885595176970127	0.13296662362481815
GSM2986370	-1.0534777188397302	-0.26688047707063367	3.216814461162113	8-cell	123	0.1456162193650386	0.1629427192111101	0.0862801233140327	-1.0534777188397302
GSM2986371	-0.5107935795673576	-0.9881798803788799	1.1469442719403224	8-cell	111	0.179377316629753	0.2091697101339085	0.0986012813418063	-0.5107935795673576
GSM2986372	0.3953348550436283	-2.8196461011286567	0.8972270090156581	8-cell	125	0.1335228780623169	0.1140135566047842	0.0958491427180453	0.3953348550436283
GSM2986373	-1.1072311297447506	0.9377826634106712	-0.2701633451211608	8-cell	85	0.1442783984193067	0.1293835709484943	0.1730296680974737	-1.1072311297447506
GSM2986374	-1.1010193308951757	-0.6706018570087219	0.03350387542144579	8-cell	98	0.1639921788156428	0.1648705320708743	-0.0040635043394994	-1.1010193308951757
GSM2986375	2.854741146087375	0.2429287320761668	-1.5051755100540063	8-cell	88	0.1101767989278997	0.1165005170873328	0.2221583399954764	2.854741146087375
GSM2986376	0.06928778002163198	0.03528684466742582	0.15868931796781666	8-cell	25	0.1209935432879523	0.1544696275538487	-0.1308992436889528	0.06928778002163198
GSM2986377	1.4359749477255765	-0.6647238388316743	-0.1762065278385841	8-cell	42	0.1332024024984911	0.1358568461490121	0.10087493482914	1.4359749477255765
GSM2986378	0.0908828695131748	-0.4001802547988979	0.5927754437499108	8-cell	30	0.0929148749956391	0.0981002938057229	0.3329629292430404	0.0908828695131748
GSM2986379	1.0079812096560536	0.4791710019914834	1.2914452759561592	8-cell	41	0.1817349401932496	0.2214117182023298	0.0325969080995459	1.0079812096560536
GSM2986381	1.8157905952592024	1.8929331800054026	0.45896709228483573	8-cell	22	0.1608466229809426	0.1293031040126826	0.4005862870695125	1.8157905952592024
GSM2986382	2.267820319945453	-0.24438487238685716	2.672843783429743	8-cell	104	0.2155852988240163	0.1952528209949051	0.1103436253827962	2.267820319945453
GSM2986383	0.354003595506792	-1.4986681044013261	0.3449541573637538	8-cell	102	0.1633245459757656	0.162508570621651	0.1361441147821981	0.354003595506792
GSM2986385	1.3742539607619848	-0.8462406676549413	-1.0756010033129355	8-cell	8	1.481551005817712e-05	1.4815510058173184e-05	0.0481543226622267	1.3742539607619848
GSM2481644	-0.2866224131027058	0.9546079308014271	0.06576051834215153	morula	11	0.0578783930359448	0.0637076917697965	-0.1330611943044387	-0.2866224131027058
GSM2481645	-0.526816041744136	-0.2975302990481507	-0.22964510550776082	morula	23	0.1119613097506863	0.0987344505427838	0.0705907334280545	-0.526816041744136
GSM2481646	-0.8367272914139277	0.3519089877679195	-0.15266115159895402	morula	28	0.0544411974535248	0.0467915482034956	0.0701693901104131	-0.8367272914139277
GSM2481647	-1.1156427076615	-0.42089564062732265	-0.2651708859207732	morula	27	0.0208414943659376	0.017247444721803	-0.0168950652511794	-1.1156427076615
GSM2481648	-0.6966669643984456	-1.7844198213878448	0.24958773888335817	morula	29	0.0645407975322893	0.0497528467561192	0.0456630798968324	-0.6966669643984456
GSM2481649	-0.645876121866207	-1.0122608037638314	-0.665379166146783	morula	21	0.0606338014895584	0.0432249023804775	-0.0226290289646384	-0.645876121866207
GSM2481650	0.19182648141776254	-2.3456921873488614	-0.1534676587053319	morula	80	0.1056425862466562	0.1167123081791522	0.0134462418999078	0.19182648141776254
GSM2481651	3.2129758665254218	-3.0478800147271463	0.1241357016308834	morula	92	0.2042713828097689	0.1978520785932315	0.1881253988313039	3.2129758665254218
GSM2481592	-1.8341643189383552	-2.9459730053238853	-2.639479095026038	blastocyst	124	0.1951883689444393	0.2119657319073599	0.1161007185194063	-1.8341643189383552
GSM2481593	-3.965485596338306	-2.235703276707808	-2.950147173921279	blastocyst	139	0.1870593165941253	0.1948011561195825	0.0944063124454983	-3.965485596338306
GSM2481594	-3.8025217815156584	-1.8671354390060617	-0.9025756784279091	blastocyst	140	0.1708529452547762	0.1965017555361253	0.0948347073495417	-3.8025217815156584
GSM2481595	-1.6100608802145127	-3.236474305989265	-0.06036470505482336	blastocyst	134	0.2284019509936493	0.2348094549879069	0.1101003886700029	-1.6100608802145127
GSM2986409	-1.8341643189383552	-2.9459730053238853	-2.639479095026038	blastocyst	124	0.1951883689444393	0.2119657319073599	0.1161007185194063	-1.8341643189383552
GSM2481596	-0.7278891093273789	-1.1816822187272624	-1.2216748242981506	ICM	128	0.2423476856359285	0.2448500563964927	0.1122865391978859	-0.7278891093273789
GSM2481597	-1.7973108327347538	-1.4116604716475887	-0.6620302484663183	ICM	107	0.1808671989668112	0.1810739523009727	0.0623465426408395	-1.7973108327347538
GSM2481598	-1.3729806782907963	-1.7267217058414768	-0.5617533417351945	ICM	101	0.1593856965286123	0.1714104549437112	0.1115471450150704	-1.3729806782907963
GSM2481599	-2.7972502516933777	-1.6997006465344995	-2.500005480868552	ICM	115	0.1275869171727928	0.1640959789415892	0.0543334717820367	-2.7972502516933777
GSM2481600	-2.5244643247909404	-2.4125839493279937	-3.06485707272493	ICM	119	0.131387583996735	0.1428930146294166	0.0776626179720594	-2.5244643247909404
GSM2481601	9.98723627704819	-0.7953900120470467	-1.565052350746269	ICM	36	0.1511236907079501	0.1616472833162341	0.1253660640757964	9.98723627704819
GSM2481602	-3.384873878485092	-0.9149461683870491	-2.459576666540376	ICM	121	0.1700016658089004	0.2054630585736738	0.099717921464564	-3.384873878485092
GSM2481603	-2.902147083054404	-1.0074081712143819	-3.119316377686281	ICM	120	0.1402737781943183	0.1439954374958876	0.0506525062028007	-2.902147083054404
GSM2481604	-0.6321376850483994	-1.6957782768858702	-1.0127379242662295	ICM	90	0.1528094174592813	0.1600836426783116	0.0971180617865663	-0.6321376850483994
GSM2481605	-0.8756185419893936	0.043019744487217355	-0.18995653695567952	ICM	27	0.1765650189242659	0.1766213509550813	0.0973509780277234	-0.8756185419893936
GSM2481606	-0.15864182621064796	0.3480287387403762	-2.4323997793870022	ICM	105	0.1858438447634007	0.2082716290778651	0.1177590507624808	-0.15864182621064796
GSM2481607	-2.9829888006815337	-0.7558067943527118	-1.4420130953914658	ICM	116	0.1513739686099093	0.150104623898856	0.0261534047388177	-2.9829888006815337
GSM2986395	-4.248002878237243	-3.344421046259347	-2.3911406445966334	ICM	135	0.1624781637378966	0.1863338317874914	0.0594886100497451	-4.248002878237243
GSM2986396	-2.3390334060097295	-2.4240534630457495	-2.0609568224581936	ICM	114	0.138984079268073	0.1524770782873131	0.0436813516532818	-2.3390334060097295
GSM2986397	-1.7896563539258854	-1.1966600936393312	-1.533431262812599	ICM	104	0.1483773918211655	0.1470177542367794	0.0462199092225966	-1.7896563539258854
GSM2986398	-1.6253956621363188	-0.54201566529645	-3.727236952416003	ICM	111	0.156475359608144	0.1632235349441425	0.0433759803990364	-1.6253956621363188
GSM2986399	0.6648544285398515	-0.6876499363259573	0.6703292839976437	ICM	15	0.0886441136272954	0.0423020888471803	0.2402086491100245	0.6648544285398515
GSM2986400	0.7202437314600643	-4.793959507712581	-2.803015815517932	ICM	135	0.1379878836788403	0.1687879058998384	0.1243223174371036	0.7202437314600643
GSM2986407	0.22493747628756727	-1.7229954952231588	-2.4870927502958473	ICM	145	0.3119085308652415	0.3273004179951432	0.1040276612025796	0.22493747628756727
GSM2481608	-2.568255057240581	-2.1136938774998146	-0.5821436561337198	TE	128	0.2045307163123028	0.2161288913946398	0.0982123650577907	-2.568255057240581
GSM2481609	-0.696552348571689	-1.9943972138959807	-1.5084167438963625	TE	112	0.1987231728907416	0.2082636165971983	0.0836042335769208	-0.696552348571689
GSM2481610	-1.0844641449149892	0.1965604757468348	-3.6609136668273052	TE	88	0.069732801674709	0.0746975348720701	0.0171226544426359	-1.0844641449149892
GSM2481611	-1.5834824376029948	-1.9073678967425705	-1.2892571206518588	TE	107	0.168053251777865	0.1878242341046574	0.1153645648978416	-1.5834824376029948
GSM2481612	-1.005739721126704	-1.398577551150213	-1.4282471278388347	TE	83	0.1600572455009873	0.1697178923471218	0.1425812646221934	-1.005739721126704
GSM2481613	-1.8181439773664854	0.11667424646470875	0.11026656471981827	TE	78	0.1438872996990254	0.1678889436088102	0.1010101971285669	-1.8181439773664854
GSM2986401	-3.369165920474894	-1.2520353160675806	-3.055264286578247	TE	132	0.1580158059513507	0.155989563728442	0.1004250052959754	-3.369165920474894
GSM2986402	-0.5110227543304716	0.1252886562115587	-0.3003093870094137	TE	11	1.481551005802636e-05	1.4815510058041504e-05	0.131992167101866	-0.5110227543304716
GSM2986403	-1.615276132666044	-1.8350867842286787	0.0740589852899047	TE	89	0.1417990035062648	0.1624163320374895	0.1183338822193464	-1.615276132666044
GSM2986404	-2.850414122949476	-2.5672466377287266	-3.697614410613012	TE	134	0.1350646627978811	0.1421625435327708	0.0415979874654444	-2.850414122949476
GSM2986405	-3.5965052230837085	-1.7019174955760326	-2.7162895163626253	TE	130	0.1278603236135277	0.1357185808863109	0.058526643417834	-3.5965052230837085
GSM2986408	0.46106651291233625	-2.003891975349186	-2.4512024787411906	TE	139	0.3197509033948558	0.3389242527738895	0.0791029628004431	0.46106651291233625
