## Supplementary material for "An entropy-based diagnostic framework for characterizing methylation state dynamics during preimplantation development": TRO_latent_reset_stage_summary.tsv

stage	n_samples	PC1_mean	PC2_mean	PC3_mean	latent_age_axis_mean	latent_age_axis_sd	s_epi_age_mean	s_epi_age_sd	n_regions_covered_mean	s_epi_age	relative_reset_score_internal	latent_low_age_rank	s_epi_age_rank
MII oocyte	36	1.485348604624477	3.934789010494354	0.26678828595605913	1.485348604624477	6.2100064673381095	0.12681633142514087	0.05640187653686992	68.44444444444444	0.446365860458853	0.0	8	9
zygote/PN	30	1.655054364123345	-0.14273648081995202	1.6030171730400145	1.655054364123345	3.2997400826082415	0.13359277102828424	0.07220824335496925	68.86666666666666	0.4292531168413906	0.1015086189013698	9	8
2-cell	20	-1.0686272675810633	-0.8205862365575474	0.007505926459491277	-1.0686272675810633	1.28901030831294	0.1607245345680344	0.040894794163244506	107.75	0.3753126443467982	0.4214703379693812	4	6
4-cell	25	-1.6207360956595553	-1.6875953977405638	-0.5394833713987048	-1.6207360956595553	1.3821841488565951	0.1162108211557309	0.04013700739516678	93.52	0.323726010969903	0.7274696578280893	3	4
8-cell	41	0.27599482604423115	-0.33359031436077863	0.5104929154743265	0.27599482604423115	1.1040378215055775	0.14131748989916226	0.04989220694414072	73.78048780487805	0.3830423615266949	0.3756195420380471	7	7
morula	8	-0.0879436490304672	-0.9502702310417264	-0.12835500112790124	-0.0879436490304672	1.3889923490264227	0.07925290889335741	0.05751626146847438	38.875	0.2777817165440405	1.0	6	1
blastocyst	5	-2.6092793791890374	-2.646251806470181	-1.8384091494912174	-2.6092793791890374	1.16867093915399	0.2100087660916669	0.016096927776335274	132.2	0.3127181307953041	0.7927657166327733	1	2
ICM	19	-0.9769010210147484	-1.4695992178547823	-1.8191536138508428	-0.9769010210147484	2.9981249317370007	0.17357647869505158	0.05398544962610386	102.3157894736842	0.3473458769624711	0.5873623770122641	5	5
TE	12	-1.6864962772846417	-1.3613076141513067	-1.7087777370535706	-1.6864962772846417	1.2226779467402071	0.1633122667827882	0.08095699146554075	102.58333333333333	0.3219834265988331	0.7378062430525599	2	3
