## Supplementary material for "An entropy-based diagnostic framework for characterizing methylation state dynamics during preimplantation development": TRO_latent_reset_top_axis_DMR_loadings.tsv

cluster_name	PC1_loading	PC2_loading	PC3_loading	abs_loading_on_best_axis	chr	start	end	nearest_gene	gene_context	cpg_context	reset_driver_rank_8cell_to_morula
cluster_2126	0.18902308063434362	0.04267466538791224	-0.18236522123768462	0.18902308063434362	chr13	22058122	22058128	MICU2	intergenic	CpG_island	58.0
cluster_6400	0.16166008975809495	-0.11030691537929768	0.03529313979666549	0.16166008975809495	chr6	36237982	36238410	PNPLA1	promoter	non_CpG_island	38.0
cluster_1688	0.16126727939186689	-0.008544140609284807	-0.039557562719452356	0.16126727939186689	chr12	1738035	1738060	WNT5B	promoter	CpG_shore	16.0
cluster_23	0.16111614948382472	-0.02249027714612225	-0.07881918199914975	0.16111614948382472	chr1	1135492	1135955	TTLL10	intergenic	CpG_shore	61.0
cluster_3369	0.1564145315340835	-0.0009023366211766729	-0.16790654336237082	0.1564145315340835	chr17	40333521	40333758	KCNH4	promoter	CpG_shore	86.0
cluster_6406	0.15367680349528454	0.03510207409523419	-0.046581873865795105	0.15367680349528454	chr6	40359007	40359130	LRFN2	intergenic	CpG_shore	31.0
cluster_1333	0.15222676723750925	-0.051833511037752966	0.023835541639813024	0.15222676723750925	chr11	44328423	44329915	ALX4	intron	CpG_shore	36.0
cluster_6410	0.14841948712117714	0.026661469646060365	-0.06486215377408058	0.14841948712117714	chr6	41375649	41376295	NCR2	intergenic	CpG_shore	103.0
cluster_1586	0.14770026157077892	-0.009044312931194582	-0.17227693687959228	0.14770026157077892	chr11	117688335	117688338	DSCAML1	promoter	non_CpG_island	69.0
cluster_5599	0.1442583818717056	-0.017195366026859914	0.08487603868081879	0.1442583818717056	chr4	106472990	106473806	ARHGEF38	promoter	non_CpG_island	104.0
cluster_3348	0.14256079600311553	-0.026941677427569928	-0.07134886312501837	0.14256079600311553	chr17	38911538	38911540	KRT25	promoter	non_CpG_island	37.0
cluster_1523	0.1423510665896195	-0.06122593227104149	-0.06257817396670884	0.1423510665896195	chr11	74978433	74978559	ARRB1	intron	non_CpG_island	119.0
cluster_3303	0.1408756949985955	0.0958540480153876	-0.1349119740000567	0.1408756949985955	chr17	26553567	26554245	PYY2	promoter	CpG_island	101.0
cluster_5656	0.1369138990782628	0.007356111666178222	0.038610248751851116	0.1369138990782628	chr4	174457944	174458502	HAND2-AS1	exon	CpG_shore	13.0
cluster_2832	0.1362786738189241	0.016746930914367734	-0.07965691903299575	0.1362786738189241	chr16	2073518	2073792	NPW	intergenic	CpG_shelf	70.0
cluster_2004	0.13570162535520788	0.015124662634434259	-0.07705252816515305	0.13570162535520788	chr12	124763658	124763800	ZNF664-RFLNA	intron	non_CpG_island	62.0
cluster_483	0.13193156262297753	0.055269900561628144	0.06366215594784384	0.13193156262297753	chr1	158670124	158670617	OR6K2	promoter	non_CpG_island	40.0
cluster_3362	0.1304824292717733	0.020616469877688972	0.04740004644774072	0.1304824292717733	chr17	39685250	39685912	KRT19	promoter	CpG_shore	65.0
cluster_2324	0.12944701296971345	0.08060189504993025	-0.051061303675768784	0.12944701296971345	chr13	114865944	114866221	RASA3	intron	CpG_shelf	14.0
cluster_4551	0.12881646453991139	0.0553116490226095	-0.12263594654849158	0.12881646453991139	chr2	176983285	176983519	HOXD10	promoter	CpG_shore	48.0
cluster_7052	0.12826735201410075	-0.04012223879372549	0.10847964116781462	0.12826735201410075	chr7	121651766	121652024	PTPRZ1	exon	non_CpG_island	94.0
cluster_587	0.12376256864673116	-0.021003657024083314	0.007473055620922896	0.12376256864673116	chr1	213122829	213123025	VASH2	promoter	CpG_shore	105.0
cluster_6495	0.12262387875647723	0.007897652734653749	-0.027409263037907774	0.12262387875647723	chr6	130182053	130182551	TMEM244	promoter	non_CpG_island	121.0
cluster_5400	0.12130511864793951	0.10146025938899185	-0.09268464654523423	0.12130511864793951	chr4	683148	683772	SLC49A3	promoter	CpG_shore	66.0
cluster_5608	0.12003822532079343	-0.02970278966556024	-0.06114223235787095	0.12003822532079343	chr4	114213574	114214449	ANK2	promoter	non_CpG_island	11.0
cluster_3684	0.11811542899573192	0.004407659237436885	-0.08231810337114277	0.11811542899573192	chr18	61817088	61817320	LINC01924	promoter	non_CpG_island	121.0
cluster_7095	0.11659835546216515	-0.06978351484641197	0.022267898426028686	0.11659835546216515	chr7	140218068	140218338	DENND2A	exon	non_CpG_island	120.0
cluster_5447	0.10788421327250607	0.0822134748461555	-0.053359553773770635	0.10788421327250607	chr4	1794043	1794084	FGFR3	promoter	CpG_shore	71.0
cluster_1387	0.10771760340398963	0.02143384202165393	0.08307228885108026	0.10771760340398963	chr11	59824038	59824089	MS4A3	promoter	non_CpG_island	44.0
cluster_1718	0.10517619297211009	-0.07374288749815297	0.05045777078948829	0.10517619297211009	chr12	7188165	7188426	C1R	exon	non_CpG_island	97.0
cluster_3978	0.1037568749196489	-0.00726391042268353	-0.013798343398298735	0.1037568749196489	chr19	18902527	18902727	COMP	promoter	CpG_shore	110.0
cluster_2727	0.10319395548190183	0.023532975720848576	-0.1590330472171628	0.10319395548190183	chr15	91447374	91447749	MAN2A2	promoter	CpG_shore	81.0
cluster_634	0.10238446151008253	-0.013231285087753923	-0.002956939701715341	0.10238446151008253	chr1	234293071	234293143	SLC35F3	intron	non_CpG_island	121.0
cluster_6498	0.10212594179583535	0.009985127896764256	-0.056017669511511145	0.10212594179583535	chr6	132931714	132931736	TAAR3P	promoter	non_CpG_island	26.0
cluster_6892	0.1010857970730631	0.03532005883442855	-0.017548147634615346	0.1010857970730631	chr7	37947051	37947061	SFRP4	exon	non_CpG_island	121.0
cluster_4084	0.10099977745561374	-0.025118805553391244	-0.00920324162513771	0.10099977745561374	chr19	47745212	47745582	BBC3	intergenic	CpG_shore	80.0
cluster_6171	0.09888963125999005	-0.06346589297911334	-0.0018197917977186486	0.09888963125999005	chr6	29555799	29556229	OR2H2	promoter	non_CpG_island	64.0
cluster_5516	0.0988575742999637	0.028016393041533263	-0.1470829656961309	0.0988575742999637	chr4	15341641	15341878	C1QTNF7	promoter	non_CpG_island	121.0
cluster_1764	0.09810703281797595	-0.05832705986038852	-0.03492474340632435	0.09810703281797595	chr12	25801455	25801621	LMNTD1	promoter	non_CpG_island	117.0
cluster_4920	0.09783870870443043	-0.060946124854998555	-0.08724148797683665	0.09783870870443043	chr21	39627271	39628679	KCNJ15	promoter	non_CpG_island	107.0
cluster_5977	0.09765760181821213	-0.025075062882249026	-0.04924042467833398	0.09765760181821213	chr5	147040667	147040773	JAKMIP2	exon	non_CpG_island	10.0
cluster_5923	0.095795323065683	-0.002739897916456196	-0.009338041845222685	0.095795323065683	chr5	120191823	120192115	PRR16	intergenic	non_CpG_island	22.0
cluster_4364	0.09576929269652742	-0.08127589838613039	0.07483975707555637	0.09576929269652742	chr2	44502740	44502977	SLC3A1	promoter	non_CpG_island	6.0
cluster_3227	0.09449309167554353	0.0030223743713928223	0.13011691632063208	0.09449309167554353	chr17	4486580	4486934	SMTNL2	promoter	CpG_shore	19.0
cluster_7504	0.09316589714194268	-0.017111613631888765	0.004045080824626821	0.09316589714194268	chr8	53080905	53081140	ST18	intron	non_CpG_island	34.0
cluster_2637	0.08988084482912528	-0.03109932736750753	-0.02529906121419524	0.08988084482912528	chr15	48413040	48413344	SLC24A5	promoter	non_CpG_island	121.0
cluster_3967	0.08973705939218833	-0.04532245518729007	-0.06789980929921786	0.08973705939218833	chr19	18284120	18284450	IFI30	promoter	CpG_shore	51.0
cluster_2190	0.08886669499873098	-0.010707120728756916	-0.0056670747411806405	0.08886669499873098	chr13	58299015	58299073	PCDH17	exon	non_CpG_island	2.0
cluster_6275	0.08858637153879412	-0.012007752246405254	0.12670917906149032	0.08858637153879412	chr6	31737630	31737885	VWA7	exon	non_CpG_island	54.0
cluster_6143	0.08827924903811492	-0.022444893909576092	-0.016061822563233456	0.08827924903811492	chr6	25650786	25651144	SCGN	promoter	CpG_shore	121.0
