## Supplementary material for "An entropy-based diagnostic framework for characterizing methylation state dynamics during preimplantation development": TRO_latent_reset_transition_distances.tsv

transition	latent_distance	latent_age_axis_change	s_epi_age_change	latent_distance_rank
MII oocyte -> zygote/PN	4.294242868749122	0.16970575949886801	-0.0171127436174624	1
zygote/PN -> 2-cell	3.22855665277883	-2.7236816317044084	-0.05394047249459244	3
2-cell -> 4-cell	1.164356618733662	-0.552108828078492	-0.051586633376895175	5
4-cell -> 8-cell	2.5560454139473485	1.8967309217037864	0.05931635055679191	4
8-cell -> morula	0.9596207552071414	-0.36393847507469834	-0.10526064498265442	6
morula -> blastocyst	3.4867997589052373	-2.52133573015857	0.03493641425126359	2
