## Supplementary material for "An entropy-based diagnostic framework for characterizing methylation state dynamics during preimplantation development": TRO_operator_stage_output.tsv

stage	E_S_epi	E_S_epi_age	E_S_RNA	D_DamageProxy	D_PotencyProxy	D_RNAOrderProxy	R_ResetScore	GZ_score	TRO_score	PotencyPreserve	BioAgeScore	BioYouthScore	BioAgeRank	GZ_rank	TRO_rank	operator_decision
MII oocyte	0.4361939613290521	0.446365860458853	7.449759663543185	0.446365860458853	0.3800385144532175	-7.449759663543185	0.0	-2.325663701034672	0.0	0.5981027988059078	3.755322295465162	-3.755322295465162	7	7	7	non_ground_zero_state
zygote/PN	0.4119650162491262	0.4292531168413906	7.392979727889196	0.4292531168413906	0.4146694741359402	-7.392979727889196	0.1015086189013698	-1.6972103902060085	0.0662450157674433	0.6526048377410187	2.8297329658727266	-2.8297329658727266	6	6	6	non_ground_zero_state
2-cell	0.3524717409010539	0.3753126443467982	7.071783589662608	0.3753126443467982	0.5177727655355593	-7.071783589662608	0.4214703379693812	0.2257793458256946	0.3434428200254246	0.8148683052765029	-0.0298486811676153	0.0298486811676153	5	3	5	non_ground_zero_state
4-cell	0.2927970071144575	0.323726010969903	7.209825156128907	0.323726010969903	0.4028776928668116	-7.209825156128907	0.7274696578280893	0.0222897391755303	0.4612499459184774	0.6340469887026916	-0.7220802520027231	0.7220802520027231	3	4	2	non_ground_zero_state
8-cell	0.3617215186690529	0.3830423615266949	7.008318594141211	0.3830423615266949	0.6354066812794584	-7.008318594141211	0.3756195420380471	1.2169784259593035	0.3756195420380471	1.0	-0.8868333161867221	0.8868333161867221	2	2	4	non_ground_zero_state
morula	0.2684453846984667	0.2777817165440405	6.871444681274461	0.2777817165440405	0.6069585656148415	-6.871444681274461	1.0	2.7724993325640077	0.9552284914484476	0.9552284914484476	-4.270040634848522	4.270040634848522	1	1	1	computational_ground_zero
blastocyst	0.2848190184777659	0.3127181307953041	7.011920883742807	0.3127181307953041	0.3581308171552688	-7.011920883742807	0.7927657166327733	-0.2146727522838513	0.4468222357037337	0.5636245694397399	-0.6762523771323095	0.6762523771323095	4	5	3	non_ground_zero_state
