## Supplementary material for "An entropy-based diagnostic framework for characterizing methylation state dynamics during preimplantation development": TRO_operator_transition_output.tsv

transition	stage_from	stage_to	C_transition_cost	C_cost_rank	R_damage_reduction	R_potency_change	R_reset_gain	R_productive_reset_gain	R_reset_efficiency	R_efficiency_rank	transition_decision
MII oocyte -> zygote/PN	MII oocyte	zygote/PN	0.606932987999546	6	0.0171127436174624	0.0346309596827226	0.1015086189013698	0.1532523222015548	0.2525028713741121	2	intermediate_transition
zygote/PN -> 2-cell	zygote/PN	2-cell	2.313424892230828	4	0.0539404724945924	0.1031032913996191	0.3199617190680114	0.4770054829622229	0.2061901748200903	3	intermediate_transition
2-cell -> 4-cell	2-cell	4-cell	1.81594723612908	5	0.0515866333768951	-0.1148950726687477	0.305999319858708	0.3575859532356032	0.1969142859006425	4	intermediate_transition
4-cell -> 8-cell	4-cell	8-cell	2.846659072026775	1	-0.0593163505567919	0.2325289884126468	-0.3518501157900421	0.2325289884126468	0.0816848742786364	5	intermediate_transition
8-cell -> morula	8-cell	morula	2.689154168139488	2	0.1052606449826544	-0.0284481156646169	0.624380457961953	0.7296411029446074	0.2713273606955064	1	maximum_productive_reset_transition
morula -> blastocyst	morula	blastocyst	2.6277424572092007	3	-0.0349364142512635	-0.2488277484595727	-0.2072342833672267	0.0	0.0	6	nonproductive_or_differentiation_transition
