## Supplementary material for "An entropy-based diagnostic framework for characterizing methylation state dynamics during preimplantation development": TRO_publication_evidence_ladder.tsv

evidence	status	type	interpretation
Human age-DMR entropy ground-zero	morula rank 1	primary	GSE81233 age-weighted methylation entropy selects morula as the computational ground-zero candidate.
DNA specificity boundary control	age_weighting_strengthens_a_broader_morula_methylation_reprogramming_minimum	boundary	Age weighting strengthens, but does not exclusively create, a broader morula methylation reprogramming minimum.
Independent human DNA validation	GSE49828 top3: MII oocyte,4-cell,morula	supporting	Sparse RRBS overlap provides directional support for a low age-entropy window near MII/4-cell/morula.
RNA potency support	marker BH p=4.02e-05	supporting	Morula retains high developmental potency-marker activity relative to blastocyst.
Mouse paired paternal reset operator	stable across bin sizes	operator	GSE56697 paternal branch instantiates a true gamete-to-embryo methylome operator with ICM paternal minimum.
Maternal/paternal branch contrast	both branches processed	operator	Paternal and maternal branches converge toward ICM low methylation but show branch-specific transition dynamics.
DMR-level interpretability	top genes: LOC100506937, PCDH17, LOC101928551, GMDS-DT, FSHR	supporting	Top reset-driving DMRs quantify which age-DMR regions contribute most to 8-cell to morula entropy reduction.
