## Supplementary material for "An entropy-based diagnostic framework for characterizing methylation state dynamics during preimplantation development": TRO_reset_depth_summary.tsv

from_stage	to_stage	delta_S_epi_age_reduction	delta_S_epi_reduction	delta_PotencyScore	delta_ResetScore	relative_S_epi_age_reduction	TRO_score_to_stage
MII oocyte	morula	0.16858414391481252	0.1677485766305854	0.226920051161624	1.0	0.3776815362660402	0.9552284914484476
MII oocyte	blastocyst	0.13364772966354893	0.15137494285128617	-0.021907697297948725	0.7927657166327733	0.29941297375691406	0.4468222357037337
