## Supplementary material for "An entropy-based diagnostic framework for characterizing methylation state dynamics during preimplantation development": TRO_stage_state_vectors.tsv

stage	rna_stage	S_epi_age	S_epi	ResetScore	S_RNA	PotencyScore	PotencyPreserve	z_neg_S_epi_age	z_PotencyScore	GZ_score	TRO_score	GZ_rank	TRO_rank	n_cells	damage_proxy	potency_proxy	reset_proxy	rna_order_proxy	z_damage_proxy	z_potency_proxy	z_reset_proxy	z_rna_order_proxy	z_S_epi	z_S_RNA	bio_age_score	bio_youth_score	bio_age_rank
MII oocyte	oocyte	0.446365860458853	0.4361939613290521	0.0	7.449759663543185	0.3800385144532175	0.5981027988059078	-1.42965859443049	-0.8960051066041816	-2.325663701034672	0.0	7	7	4	0.446365860458853	0.3800385144532175	0.0	-7.449759663543185	1.42965859443049	-0.8960051066041816	-1.4296585944304903	-1.5363989435857783	1.531411809589705	1.5363989435857783	3.755322295465162	-3.755322295465162	7
zygote/PN	zygote	0.4292531168413906	0.4119650162491262	0.1015086189013698	7.392979727889196	0.4146694741359402	0.6526048377410187	-1.1325225756667172	-0.5646878145392914	-1.6972103902060085	0.0662450157674433	6	6	4	0.4292531168413906	0.4146694741359402	0.1015086189013698	-7.392979727889196	1.1325225756667172	-0.5646878145392914	-1.1325225756667179	-1.2500130560017788	1.1286924797925129	1.2500130560017788	2.8297329658727266	-2.8297329658727266	6
2-cell	2-cell	0.3753126443467982	0.3524717409010539	0.4214703379693812	7.071783589662608	0.5177727655355593	0.8148683052765029	-0.1959306646580786	0.4217100104837733	0.2257793458256946	0.3434428200254246	3	5	19	0.3753126443467982	0.5177727655355593	0.4214703379693812	-7.071783589662608	0.19593066465807868	0.4217100104837733	-0.1959306646580793	0.3700317727759173	0.1398301130415146	-0.3700317727759173	-0.029848681167615354	0.029848681167615354	5
4-cell	4-cell	0.323726010969903	0.2927970071144575	0.7274696578280893	7.209825156128907	0.4028776928668116	0.6340469887026916	0.6997905128271934	-0.6775007736516631	0.0222897391755303	0.4612499459184774	4	2	9	0.323726010969903	0.4028776928668116	0.7274696578280893	-7.209825156128907	-0.6997905128271934	-0.6775007736516631	0.6997905128271927	-0.3262204522503295	-0.8520483495612592	0.3262204522503295	-0.7220802520027231	0.7220802520027231	3
8-cell	8-cell	0.3830423615266949	0.3617215186690529	0.3756195420380471	7.008318594141211	0.6354066812794584	1.0	-0.3301451097725807	1.5471235357318842	1.2169784259593035	0.3756195420380471	2	4	13	0.3830423615266949	0.6354066812794584	0.3756195420380471	-7.008318594141211	0.33014510977258077	1.5471235357318842	-0.3301451097725813	0.6901356767970368	0.29357449981581984	-0.6901356767970368	-0.8868333161867221	0.8868333161867221	2
morula	morula	0.2777817165440405	0.2684453846984667	1.0	6.871444681274461	0.6069585656148415	0.9552284914484476	1.497541302284516	1.2749580302794912	2.7724993325640077	0.9552284914484476	1	1	17	0.2777817165440405	0.6069585656148415	1.0	-6.871444681274461	-1.4975413022845159	1.2749580302794912	1.4975413022845152	1.3804985060596926	-1.2568067501639852	-1.3804985060596926	-4.270040634848522	4.270040634848522	1
blastocyst	blastocyst	0.3127181307953041	0.2848190184777659	0.7927657166327733	7.011920883742807	0.3581308171552688	0.5636245694397399	0.8909251294161614	-1.1055978817000127	-0.2146727522838513	0.4468222357037337	5	3	39	0.3127181307953041	0.3581308171552688	0.7927657166327733	-7.011920883742807	-0.8909251294161614	-1.1055978817000127	0.8909251294161608	0.6719664962052446	-0.984653802514305	-0.6719664962052446	-0.6762523771323095	0.6762523771323095	4
