## Supplementary material for "An entropy-based diagnostic framework for characterizing methylation state dynamics during preimplantation development": TRO_stage_transition_cost.tsv

transition	stage_from	stage_to	transition_cost	damage_reduction	potency_change	reset_gain	rna_entropy_change	productive_reset_gain	reset_efficiency	delta_damage_z	delta_potency_z	delta_reset_z	delta_rna_order_z	cost_rank	efficiency_rank
MII oocyte -> zygote/PN	MII oocyte	zygote/PN	0.606932987999546	0.0171127436174624	0.03463095968272267	0.1015086189013698	-0.056779935653988645	0.15325232220155488	0.2525028713741121	-0.2971360187637728	0.33131729206489025	0.2971360187637724	0.2863858875839995	6	2
zygote/PN -> 2-cell	zygote/PN	2-cell	2.3134248922308274	0.05394047249459244	0.1031032913996191	0.3199617190680114	-0.3211961382265889	0.47700548296222295	0.20619017482009033	-0.9365919110086385	0.9863978250230647	0.9365919110086386	1.620044828777696	4	3
2-cell -> 4-cell	2-cell	4-cell	1.81594723612908	0.051586633376895175	-0.11489507266874771	0.30599931985870804	0.13804156646629906	0.3575859532356032	0.1969142859006425	-0.895721177485272	-1.0992107841354364	0.895721177485272	-0.6962522250262468	5	4
4-cell -> 8-cell	4-cell	8-cell	2.846659072026775	-0.05931635055679191	0.23252898841264685	-0.35185011579004216	-0.20150656198769568	0.23252898841264685	0.0816848742786364	1.0299356225997742	2.224624309383547	-1.029935622599774	1.0163561290473662	1	5
8-cell -> morula	8-cell	morula	2.689154168139488	0.10526064498265442	-0.028448115664616913	0.624380457961953	-0.13687391286674977	0.7296411029446074	0.27132736069550645	-1.8276864120570966	-0.27216550545239304	1.8276864120570966	0.6903628292626558	2	1
morula -> blastocyst	morula	blastocyst	2.6277424572092007	-0.03493641425126359	-0.24882774845957273	-0.2072342833672267	0.1404762024683457	0.0	0.0	0.6066161728683545	-2.3805559119795037	-0.6066161728683545	-0.708532009854448	3	6
