## Supplementary material for "An entropy-based diagnostic framework for characterizing methylation state dynamics during preimplantation development": 5_28_progress__CSB_TRO_5_28_comprehensive_ubio.tsv

cluster_name	k27ac_8cell_ov	k27ac_8cell_score	k27ac_blast_ov	k27ac_blast_score	k27me3_8cell_ov	k27me3_8cell_score	k4me3_8cell_ov	k4me3_8cell_score	k27me3_blast_ov	k27me3_blast_score	k4me3_blast_ov	k4me3_blast_score	acc_morula_mean	acc_8-cell_mean	acc_2-cell_mean	acc_4-cell_mean	basin_residual_rank	observed_minus_strict_pred_delta_beta	latent_residual_delta_beta	module_id	curvature	is_inverted_u	is_u_shape	meth_2_cell	meth_4_cell	meth_8_cell	meth_morula	meth_blastocyst
cluster_2623	0		0		0		0		1		0						1	-0.0613144088378704	-0.1966477625952775	M05	0.0	False	False	0.05	0.0	0.0	0.0	0.0
cluster_6262	1		0		0		0		0		1		-0.41662308366666667	0.4251660773333333	-0.193102015	-0.28589342199999995	2	-0.22329559998725115	-0.1912454605053165	M10	0.3094276094276093	False	True	0.16166666666666668	0.3495238095238096	0.07609427609427609	0.0	0.2333333333333333
cluster_6892	0		0		0		0		0		0		1.056105408	-0.7312770559999999	-0.551575237	0.090062338	3	-0.10137309368940643	-0.1797887109823562	M05	0.0444444444444444	False	False	0.05	0.04	0.04444444444444445	0.0	0.0
cluster_5678	0		0		0		0		1		0		0.4111815006	0.5991790972000001	-0.8884289442000001	0.16279749240000002	4	0.28924559652860776	-0.16456915596653188	M10	-0.5240834111422348	False	False	0.4226190476190477	0.6101960784313726	0.0417989417989418	0.6862745098039216	0.8066666666666666
cluster_3275	0		0		0		0		1		0		0.10283270710526307	0.4177282630000001	0.08852986836842107	-0.06942569778947368	5	-0.09822141211861564	-0.1422064863349969	M05	0.1666666666666666	False	True	0.15670454545454546	0.0	0.06666666666666668	0.0	0.1
cluster_4373	0		0		0		0		0		0		-0.4038656483333333	-0.27543466866666666	-0.24015084666666675	-0.7373497749999999	6	-0.43386433690932297	-0.13619483090728782	M01	0.972010582010582	False	True	0.825	0.11333333333333336	0.4720105820105821	0.0	0.5
cluster_4141	0		0		0		0		0		0		0.07451343352727277	0.2442645046	-0.021671916927272748	0.2969458643818181	7	-0.3230115427412089	-0.13453149715980126	M05	0.4925925925925925	False	False	0.3792513368983957	0.0	0.4925925925925925	0.0	0.0
cluster_7042	0		1		0		0		0		0		0.9119015956363636	0.13075499772727273	-0.5258263642727273	-0.10641330972727273	8	0.05353087377873125	-0.12979276926158487	M05	-0.2235042735042736	True	False	0.11606060606060604	0.021714285714285717	0.011111111111111113	0.125	0.015384615384615384
cluster_4605	0		0		0		0		0		0		0.10468495178947372	0.44258665336842107	-0.2514046176315789	0.12957938052631582	9	0.06658549947794262	-0.12455720559417552	M01	-0.19000000000000009	True	False	0.4457142857142856	0.128	0.35000000000000003	0.45	0.36
cluster_6498	0		0		0		0		0		0		0.19087516559999998	0.7099012865333333	-0.3239379619333333	-0.07710238166666666	10	0.6839411513095702	0.12336847335978415	M12	-1.4714285714285715	True	False	0.05	0.0	0.5	1.0	0.028571428571428567
cluster_2743	0		1		0		0		1		0		0.5076093964285714	0.2201693547142857	-0.0918472660714286	-0.20325648678571429	11	-0.12028835364704367	-0.11797099778706845	M07	0.1555555555555555	False	True	0.21904761904761907	0.04	0.05555555555555555	0.0	0.1
cluster_6960	1		0		0		0		0		0		1.6387179753333332	0.13909698566666664	-0.4606751793333334	-0.644494575	12	-0.3775473110042004	-0.11508728696770935	M01	0.6652336860670192	False	True	0.35	0.4460634920634921	0.43820987654320975	0.03125	0.2895238095238095
cluster_1742	0		0		0		0		0		0		0.8376863477500001	0.0983085115	-0.6120045551249998	0.266834293625	13	-0.13317505724734113	0.1109335240179164	M08	0.1825708061002176	False	False	0.0625	0.57	0.5159041394335511	0.25	0.16666666666666666
cluster_6655	0		0		0		1		1		0		0.2759873700588236	0.6766300351176471	-0.3039750262352941	-0.10047627000000002	14	0.015422882905597847	-0.10061235696372343	M01	-0.10151560679961258	False	False	0.4160415928157864	0.31231328320802004	0.5552155194879653	0.5	0.3432688737124221
cluster_4404	1		1		0		0		0		0		0.015064603600000013	0.1649511072	-0.29532831460000003	-0.2763414501999999	15	-0.15963651142287255	-0.09722469353806078	M01	0.1545118474367889	False	False	0.3182500601250601	0.36508768734016256	0.4645995667350346	0.2333333333333333	0.15657894736842107
cluster_543	0		0		0		0		0		0		0.19774904530434775	0.3516830412608695	0.06980410947826086	0.17655435463043478	16	-0.2616224767233678	0.0903190284088766	M08	0.8111111111111109	False	True	0.12083333333333332	0.1	0.9777777777777776	0.25	0.3333333333333333
cluster_4026	0		1		0		0		1		0		0.18648647845161287	0.17698381564516127	-0.04392048277419357	0.3057414920967742	17	0.3758244911517803	0.08347397901705353	M03	-1.346666666666667	True	False	0.9	0.89	0.3733333333333333	1.0	0.28
cluster_4904	0		0		0		0		0		0						18	-0.2204698686929519	0.07951997997463606	M12	0.5	False	False	0.05	0.0	0.5	0.0	0.0
cluster_6651	0		0		0		0		1		0		0.2759873700588236	0.6766300351176471	-0.3039750262352941	-0.10047627000000002	19	-0.07383800124525662	-0.07784538965855077	M01	-0.025363842861262864	False	False	0.6725003504296672	0.3857946816926621	0.6546166341780376	0.5178571428571428	0.3557338086749852
cluster_5923	0		0		0		0		0		0		0.07055736325	0.31481923675	-0.63754466975	-0.015784474250000013	20	-0.21327507160262552	0.0774541554875099	M09	0.4818863235529903	False	True	0.2001124437781109	0.048344988344988335	0.3910493827160493	0.013888888888888888	0.11861471861471863
cluster_242	1		1		0		0		0		0		0.41439826475	0.5116068307500001	-0.05966876959999999	0.3511065801000001	21	-0.012828975048512214	0.07736259075217462	M01	0.1969483537904592	False	False	0.2202475337961271	0.15296969696969698	0.5869483537904592	0.375	0.36
cluster_6087	0		0		0		0		1		0						22	0.4452380336659061	-0.07473464492067426	M10	-0.8244444444444444	True	False	0.2	0.4828571428571429	0.5088888888888888	1.0	0.6666666666666666
cluster_6495	0		1		0		0		0		0		0.19087516559999998	0.7099012865333333	-0.3239379619333333	-0.07710238166666666	23	-0.2050325310592072	0.07461082849874705	M09	0.3005472876796404	False	True	0.2604291541791542	0.19974242424242425	0.2437020495844025	0.0	0.0568452380952381
cluster_7072	0		0		0		0		1		0		0.9119015956363636	0.13075499772727273	-0.5258263642727273	-0.10641330972727273	24	-0.487504142266471	-0.07313538531657726	M01	0.9576363752682908	False	True	0.4875516550573759	0.3976678876678877	0.6232234198027038	0.0	0.3344129554655871
cluster_2190	0		0		0		0		0		0		0.477294187	0.5750771024	-0.030392475999999988	-0.4829792454	25	-0.17727269337569376	0.07108962890199759	M12	0.3555555555555555	False	False	0.05	0.04	0.3555555555555556	0.0	0.0
cluster_587	0		0		0		0		1		0		0.19596429402173907	0.3982643173478261	0.08302821297826088	0.1502903481304347	26	0.3273820336421468	-0.06936499188912126	M05	-0.9037037037037036	True	False	0.225	0.0	0.0962962962962963	0.5	0.0
cluster_125	0		0		0		1		0		0		-0.08456080660000005	0.6398328168	0.23064065799999994	0.2727060136	27	-0.14792646439301052	-0.06392871898753896	M07	0.1932373799040464	False	True	0.1436201298701299	0.06098515519568151	0.13133261799928464	0.0	0.061904761904761886
cluster_5002	0		0		0		0		1		0		-0.8750030294	-0.158640414	-0.057127993599999975	0.3939334882	28	-0.3262877823532926	-0.06206678272947911	M01	0.7828876706025484	False	True	0.4017110712389997	0.36289011153254336	0.4900816503341478	0.09455128205128203	0.4819085843709646
cluster_643	0		0		0		0		0		0		0.18568472110638296	0.4005903616595745	0.05497236185106382	0.1623305932127659	29	0.632262633850145	0.06180020068831344	M13	-1.1937513431476403	True	False	0.11129125965786582	0.1957065736004469	0.1819783508871383	0.875	0.3742703059652212
cluster_832	0		0		0		1		0		0		-0.0903630925	0.1158235845	0.280487627	-0.010837624999999991	30	0.05023845503924307	0.06166929719687478	M01	-0.1691528062580694	False	False	0.6104166666666667	0.4761111111111112	0.7029365079365079	0.6666666666666666	0.461244019138756
cluster_5679	0		0		0		0		1		0		0.4111815006	0.5991790972000001	-0.8884289442000001	0.16279749240000002	31	0.01191051782286745	-0.06131858774405247	M01	-0.1424011946475125	False	False	0.38907635467980295	0.3525291005291005	0.5709321386858208	0.5	0.2866666666666667
cluster_1387	0		1		0		0		1		0		0.010608259799999995	0.4092252642	-0.5262749218	0.06114958399999997	32	-0.0011402334070978461	0.05917032505379138	M12	-0.002380952380952261	False	False	0.0125	0.0	0.2833333333333333	0.14285714285714285	0.0
cluster_6114	0		0		0		0		0		0		-0.664971657	1.037215059	-0.957681439	-0.5615354579999999	33	-0.19884179631592366	-0.05900512375137872	M01	0.2283451969489899	False	False	0.4380275923240976	0.2979237760361513	0.5232050531171626	0.2272727272727273	0.15968559837728194
cluster_1764	1		1		0		0		0		0		0.7542013409999999	0.2118068876363636	-0.7293692982727272	0.06172132063636365	34	0.35044523581868364	-0.056940770422262976	M15	-0.4529411764705883	False	False	0.11049783549783547	0.045	0.047058823529411764	0.5	0.5
cluster_5661	0		0		0		0		0		0		0.4111815006	0.5991790972000001	-0.8884289442000001	0.16279749240000002	35	0.16847657816768324	0.051670412114539495	M01	-0.2594444444444448	True	False	0.903125	0.09	0.7822222222222219	0.7916666666666667	0.5416666666666667
cluster_6975	0		0		0		0		0		0		1.34243392	-0.239100842	-0.565317166	-0.37392420159999995	36	0.1711368283058644	-0.04996564627518983	M03	-0.8351851851851853	True	False	0.9166666666666669	0.928	0.7148148148148149	1.0	0.45
cluster_3348	0		0		0		0		0		0		0.1430032778095238	0.24356474695238103	0.07250288952380951	0.06314191257142858	37	0.8828949967479023	0.04738931923287908	M02	-1.9743589743589745	True	False	0.0	0.02666666666666666	0.02564102564102564	1.0	0.0
cluster_5977	0		0		0		0		1		0		0.4598605983636362	0.3431352132727273	-0.4596705543636363	-0.005768947818181835	38	0.8549572312818791	0.04621324834127211	M06	-1.8871272600832825	True	False	0.05455090718248612	0.04063403263403264	0.06802425506823308	1.0	0.04484848484848485
cluster_4909	0		0		0		0		0		0						39	-0.3182889463960755	0.0455104341629634	M15	1.1855555555555553	False	True	0.11555555555555555	0.01	0.6099999999999998	0.0	0.5755555555555556
cluster_1718	0		0		0		0		1		0		0.5087951024	0.11171229820000002	-0.4391275144	0.5002590464	40	0.5260137442757669	0.04482086841341994	M00	-1.1316756135309396	True	False	0.1248967650566488	0.02735128947752537	0.1469208776971304	0.7	0.1214035087719298
cluster_6532	0		0		0		0		0		0		0.2810479545000001	0.7564254166250001	-0.331077949	-0.1243301028125	41	-0.15080890837579172	0.043380022403272996	M09	0.2147136786120274	False	False	0.34361354225484664	0.12337373737373734	0.3156073437703985	0.09375	0.08660633484162898
cluster_2365	1		1		0		0		0		1		0.8863012990000001	0.064804778	-0.4412426055	0.6075846085000001	42	-0.2011247685869612	-0.04206595171579531	M07	0.316970173635781	False	False	0.2228811116774672	0.1096485119816553	0.3740033816558312	0.046875	0.03671679197994987
cluster_1758	0		0		0		0		0		0		0.7568651953999999	0.18533283600000003	-0.6846945283999999	0.1398096753	43	-0.07335387384340786	0.04146978517954862	M01	0.10962962962962974	False	False	0.44940476190476186	0.02	0.9762962962962964	0.5	0.13333333333333333
cluster_6604	0		0		0		0		1		0		0.2810479545000001	0.7564254166250001	-0.331077949	-0.1243301028125	44	0.018876363642905125	0.04068701600287178	M03	-0.16542531542531547	False	False	0.6816468253968253	0.8173492063492064	0.9893365893365892	0.8898809523809523	0.625
cluster_3519	0		0		0		1		1		0		0.39122289480000016	0.4376009891999999	-0.08293553019999997	0.4174638367999999	45	-0.10638923526560973	-0.039615500939224814	M01	0.3027283127314556	False	True	0.3836506200567865	0.3472186134140639	0.5114529343630538	0.33035714285714285	0.4519896640826874
cluster_916	1		1		0		0		0		1		-0.131902419	0.15655223699999998	0.38869553966666665	-0.022744095333333325	46	0.9090601814082284	0.03477969827616953	M02	-2.0	True	False	0.05	0.006666666666666665	0.0	1.0	0.0
cluster_3684	0		0		0		0		0		0		0.48492230299999994	0.3155706590000001	-0.8890914325	0.397281352	47	-0.0536562606326222	0.03303168106417983	M02	0.0822222222222222	False	False	0.026785714285714284	0.016	0.08222222222222222	0.0	0.0
cluster_1556	0		1		0		0		0		0		0.08728189229411766	0.4117367467647058	-0.1623174658823529	-0.17327206820588234	48	-0.03488354502458838	-0.03260139379560621	M00	0.1333333333333333	False	True	0.0625	0.0	0.03333333333333333	0.0	0.1
cluster_6143	0		0		0		0		0		0		-0.664971657	1.037215059	-0.957681439	-0.5615354579999999	49	-0.3783579650199369	0.03248292470823936	M08	1.003703703703704	False	True	0.05	0.0	0.8037037037037039	0.0	0.2
cluster_5240	0		0		0		0		0		0		0.3083585112941176	0.25439053982352944	-0.21838729752941174	0.10106988370588237	50	-0.057839199101874864	0.030657010714861713	M06	0.0644444444444444	False	False	0.075	0.04	0.06444444444444444	0.0	0.0
cluster_4364	1		0		0		0		1		0		-0.4038656483333333	-0.27543466866666666	-0.24015084666666675	-0.7373497749999999	51	-0.17050264874867835	0.028761783519538973	M04	0.2969084412522482	False	True	0.08905753968253967	0.106452581689451	0.2263080271735733	0.0	0.07060041407867494
cluster_950	0		0		0		0		0		0		-0.10241533300000001	0.0960485905	0.233261462	0.21583882125	52	-0.5422194754125403	-0.028665678768162717	M03	0.8068334135000799	False	True	0.4655860805860806	0.7743156633722673	0.7858377425044089	0.11904761904761905	0.2590909090909091
cluster_1523	1		0		0		0		0		0		0.11561099712903225	0.36128957593548383	-0.21054592432258065	-0.07335207945161291	53	0.3269253331601478	0.028657784752583106	M06	-0.7387049830245319	True	False	0.01	0.05211388199004298	0.04896790610184544	0.42857142857142855	0.06946996801647964
cluster_4907	0		0		0		0		0		0						54	-0.1481369219125609	0.028191874667370782	M08	0.18829292036188588	False	False	0.2599446386946387	0.4286666666666666	0.4320658141347797	0.23214285714285715	0.22051282051282048
cluster_3660	0		1		0		0		0		0		0.48492230299999994	0.3155706590000001	-0.8890914325	0.397281352	55	-0.13847841401744884	-0.02673350276848525	M04	0.1583862433862433	False	False	0.06245039682539681	0.12933333333333333	0.15838624338624338	0.0	0.0
cluster_5064	0		1		0		1		1		0		-0.3087862028461539	0.2501697850769231	-0.2838570815384615	0.29217902407692303	56	-0.08798507302188784	-0.026514052553844446	M07	0.10913326620412388	False	True	0.09652315822680753	0.04773497967793384	0.08095989159112083	0.0	0.0281733746130031
cluster_4532	0		0		0		0		0		0		0.10158976730769234	0.3927008373846154	-0.3933411095384615	0.04617716146153848	57	0.8219627057393586	0.02555737957017126	M13	-1.6445791245791246	True	False	0.15797619047619044	0.08508130081300813	0.05542087542087543	1.0	0.3
cluster_3762	0		1		0		0		0		0		1.187335796	0.66953017	-0.06837947800000005	-0.3614157315000001	58	0.5439085813126973	0.02547921617054224	M07	-1.2358465608465607	True	False	0.1875	0.0443982683982684	0.10224867724867727	0.7	0.061904761904761914
cluster_6518	0		0		0		0		1		0		0.19087516559999998	0.7099012865333333	-0.3239379619333333	-0.07710238166666666	59	0.3466789280921529	0.024956902722702987	M04	-0.7565856291431006	True	False	0.057179487179487176	0.12895238095238096	0.13150960895213767	0.5	0.11190476190476192
cluster_1715	1		1		0		1		0		1		0.6139499775999999	0.5015522137999999	-0.5959687416	0.579898398	60	-0.055338216775340315	-0.024207698715579238	M06	0.07217759934109301	False	True	0.03285387488328665	0.09104544297904343	0.026469997001911896	0.0	0.04570760233918129
cluster_7425	0		0		0		0		1		0		0.33573697	-0.459117725	0.937401222	-0.727126435	61	0.13436352642485072	0.02389330799416733	M01	-0.2361700303729288	False	False	0.14747474747474745	0.3753333333333333	0.8268384326355341	0.7247474747474747	0.3864864864864865
cluster_1333	0		0		0		0		1		0		0.7193941816666666	0.3787392783333334	-0.27988545600000003	0.07412967733333335	62	-0.09628726378701864	-0.02385699435247903	M04	0.0790317036730353	False	True	0.12050762315364268	0.09668308662322417	0.06961938895752771	0.008064516129032258	0.025541346973572042
cluster_5928	0		0		0		0		0		0		0.07055736325	0.31481923675	-0.63754466975	-0.015784474250000013	63	-0.1478406828267043	0.02366686550510441	M04	0.2243019943019942	False	False	0.1606060606060606	0.08	0.22430199430199424	0.0	0.0
cluster_1688	0		0		0		0		1		0						64	-0.040308438791640686	0.02325758337558164	M02	0.0444444444444444	False	False	0.0	0.02	0.04444444444444445	0.0	0.0
cluster_5215	0		0		0		0		0		0		0.313585376882353	0.35175699541176475	-0.05415558952941176	0.03753046111764705	65	0.8148807074730644	0.02257791147741315	M13	-1.6704008954008955	True	False	0.17106060606060608	0.1227142857142857	0.07959910459910459	1.0	0.25
cluster_1806	0		0		0		0		0		0		0.5955772658	0.0766677488	-0.5509145432999999	-0.3946436653	66	0.38848233320117936	0.022568391044334942	M06	-0.8773091917828759	True	False	0.07280844155844153	0.021333333333333333	0.10163817663817663	0.5	0.021052631578947368
cluster_840	0		0		0		0		0		0		-0.0903630925	0.1158235845	0.280487627	-0.010837624999999991	67	-0.07001911651094249	0.022510081405926686	M13	0.2944444444444444	False	True	0.09166666666666666	0.04	0.04444444444444445	0.0	0.25
cluster_2776	0		0		0		0		1		1		-0.007005847	1.77765258	-0.420125315	1.3178863440000002	68	0.0722998802700893	-0.02243036316972645	M14	-0.1871079120220997	True	False	0.06676220520909475	0.008583333333333333	0.0250542501400625	0.125	0.03783783783783784
cluster_6406	0		0		0		1		1		0		0.08897375539999999	0.7045703207999999	-0.5058193502	-0.08833924119999999	69	-0.03939850043333856	0.021592150581891487	M02	0.0222222222222222	False	False	0.016666666666666666	0.02666666666666666	0.022222222222222227	0.0	0.0
cluster_6171	0		0		0		0		0		0		-0.41662308366666667	0.4251660773333333	-0.193102015	-0.28589342199999995	70	-0.05886813429899046	0.021250280367365745	M04	0.09204153908345927	False	False	0.11330266357206012	0.14661335765683592	0.2763552645736553	0.15833333333333333	0.1323529411764706
cluster_2324	0		0		0		0		1		0		0.4262227371428571	0.3390750034285714	-0.091372097	-0.03624714699999998	71	-0.07125681657217904	0.020674366566264403	M14	0.1989638636441705	False	True	0.01986979133554575	0.02047502903600464	0.08692372986490632	0.0	0.1120401337792642
cluster_2126	0		0		0		0		0		0						72	-0.014718125637377278	0.020437472066274085	M02	0.0037037037037037	False	False	0.004347826086956522	0.0	0.003703703703703704	0.0	0.0
cluster_3133	0		0		0		0		1		1		0.4600214569166666	0.2807801841666667	-0.23996143475	0.14621403954166662	73	0.04201056394598427	-0.020431413895555767	M14	-0.08861166395885071	True	False	0.02540485829959514	0.0189366515837104	0.0226437472965606	0.08333333333333333	0.05541125541125541
cluster_915	0		1		0		0		0		0		-0.131902419	0.15655223699999998	0.38869553966666665	-0.022744095333333325	74	0.11713454542238527	-0.01999353420964911	M07	-0.4201062951802715	True	False	0.2564511752359922	0.10069003069003067	0.21387219944338448	0.3333333333333333	0.03268817204301076
cluster_4920	0		0		0		0		1		0		-0.5375087559999999	-0.0360641575	-0.8137245135	0.17018859949999993	75	0.017542968032702166	0.019617327282446258	M13	0.20093140129639006	False	False	0.08520358491071353	0.06335858585858585	0.0816198070934913	0.13541666666666666	0.3901449275362319
cluster_4084	0		0		0		0		1		0		0.08775926983720926	0.280076323116279	-0.05995806153488373	0.36249340106976746	76	-0.0480538567461459	-0.01955094844231297	M04	0.0982039135792816	False	True	0.07940544023436025	0.1294952345105325	0.1229698055820157	0.09347943722943723	0.16219298245614036
cluster_634	0		0		0		0		1		0		0.18568472110638296	0.4005903616595745	0.05497236185106382	0.1623305932127659	77	-0.05619901222150935	0.019127026406937114	M13	0.43333333333333335	False	True	0.0	0.04	0.03333333333333333	0.0	0.4
cluster_4449	0		0		0		0		1		0		0.26922970063636364	0.2617413362727273	-0.4686882144545454	-0.05916789854545454	78	-0.02964753954084175	0.018910067452266505	M13	0.2755555555555555	False	True	0.0	0.0	0.022222222222222227	0.0	0.2533333333333333
cluster_3227	0		0		0		0		1		0		0.06883034942857144	0.23018447757142854	-0.06028117742857143	0.13632705571428574	79	-0.09747022173829803	0.01829822903116026	M00	0.2016578483245149	False	True	0.1075	0.0	0.13499118165784835	0.0	0.06666666666666668
cluster_483	0		0		0		0		0		0		0.19028365353658536	0.37998318470731707	0.09324450402439023	0.15266680897560975	80	-0.0794555491234829	-0.018269489425537275	M11	0.0296296296296296	False	False	0.09888888888888887	0.056	0.029629629629629624	0.0	0.0
cluster_1586	0		1		0		1		1		0		0.04816724248571429	0.38756340842857134	-0.1359526679142857	-0.16322196185714288	81	-0.027211066639576443	0.017238617640969938	M00	0.1474074074074073	False	True	0.025	0.004705882352941176	0.007407407407407406	0.0	0.14
cluster_2004	0		0		0		0		1		0		0.10176552803703703	0.02541026992592594	-0.3982025765555555	-0.11271878437037035	82	-0.04248924404315595	0.016083742427707402	M11	0.0034211134211134	False	False	0.07974553224553224	0.038210678210678216	0.003421113421113421	0.0	0.0
cluster_5020	0		0		0		0		0		0		-0.6553253875	-0.007336246374999996	-0.140426778375	0.38466248862499997	83	-0.024119501666228383	-0.015386451646331638	M00	0.0917884852667461	False	True	0.12549351723392033	0.0020512820512820517	0.04261664261664262	0.02083333333333333	0.0908385093167702
cluster_4889	0		0		0		0		0		0		0.69390860785	0.5934635837	-0.19552694624999994	-0.12114589995000002	84	0.1775516334381394	-0.015037580151164553	M01	-0.2622290697525137	True	False	0.21980807103295447	0.10246536353381172	0.3374842603955989	0.4714285714285714	0.3431438127090301
cluster_5516	0		0		0		0		1		0		-0.9350170645	-0.29788756	0.19080182800000006	0.02300959650000001	85	-0.09363665043189832	0.0145793093893729	M07	0.0592592592592592	False	False	0.125	0.04	0.05925925925925925	0.0	0.0
cluster_3766	0		0		0		1		1		0		0.21895191824999996	-0.01775794550000001	0.40031353475	-0.03344061950000002	86	0.1794102994003202	0.014498148323204797	M14	-0.4513131748425867	True	False	0.025924695459579185	0.03435810810810811	0.04868682515741339	0.25	0.0
cluster_5599	1		1		0		0		0		0		0.5679394668571428	0.03320373128571425	-0.6069104902857142	0.26364026542857144	87	0.021082107461539268	0.014392782084662069	M06	-0.10552176112520947	True	False	0.08607142857142858	0.034	0.05234860924516097	0.09375	0.029629629629629624
cluster_3967	1		1		0		1		0		0		0.4266368355199999	0.10382353027999992	0.03532250975999998	0.1139182266	88	-0.05461503045642654	0.013740044568184008	M06	0.1031031930499738	False	True	0.07871858885595145	0.02979259319064587	0.062031764478545325	0.0	0.04107142857142857
cluster_4897	0		0		0		0		0		0						89	-0.031220836913798258	-0.01366492636868455	M06	0.0055555555555555	False	False	0.15	0.0	0.005555555555555557	0.0	0.0
cluster_126	1		0		0		0		1		0		0.22504760559999998	0.7173916396	0.3559833176	0.2567087068	90	-0.05471843250863073	-0.013563527494417912	M06	0.0541478857033692	False	True	0.1446877042414289	0.05454405243878927	0.04109879127278817	0.02083333333333333	0.054715761097247774
cluster_1126	0		0		0		0		1		0		-0.2562984456666667	0.4805315256666667	0.019735943666666655	0.07970866099999999	91	-0.08313350555748049	-0.013533457422441648	M00	0.2314825871869215	False	True	0.13406640747767934	0.001764705882352941	0.10714396284829722	0.0	0.12433862433862433
cluster_5760	0		0		0		0		1		0		1.22353073	-1.20853184	1.102084363	-0.755474357	92	0.09272216979768716	0.013484134338562334	M06	-0.2442326379192762	True	False	0.08885022948041388	0.0666024346024346	0.05378577987402089	0.171875	0.04573158220670307
cluster_6442	0		0		0		0		0		0		0.3996295670000001	0.5203003905555555	-0.3016792691111111	-0.3110539578888888	93	-0.015299962991754797	-0.013198134685181622	M02	0.0	False	False	0.05	0.04	0.0	0.0	0.0
cluster_1007	0		0		0		0		1		0		-0.2518541755555556	0.2755143461111111	0.07450100922222222	0.1824026305555556	94	-0.05954623437415254	0.012547690119988693	M00	0.1677248677248676	False	True	0.07795138888888889	0.013099415204678362	0.06613756613756612	0.0	0.1015873015873016
cluster_618	0		1		0		1		0		0		0.18568472110638296	0.4005903616595745	0.05497236185106382	0.1623305932127659	95	-0.023843979844190257	0.012457672993492734	M02	0.0666666666666666	False	True	0.00625	0.03	0.022222222222222227	0.0	0.04444444444444444
cluster_4538	0		0		0		0		0		0		0.10158976730769234	0.3927008373846154	-0.3933411095384615	0.04617716146153848	96	0.34900070450592824	-0.012119631552459195	M01	-0.675	False	False	0.35	0.04	1.0	1.0	0.325
cluster_3928	0		0		0		1		0		0		0.12186487150000005	-0.0010535126363636412	0.05044604949999999	0.18061427854545453	97	0.021943778166184147	-0.012049750118880712	M01	-0.2086730383777056	False	False	0.41063007397855145	0.14344155844155845	0.44150102002003705	0.3830492424242424	0.11592442645074225
cluster_1607	0		0		0		0		1		0		0.12359088166666668	0.4271012655555555	-0.1748220200833333	-0.18631493608333333	98	0.3821304215358719	0.011705633309194585	M06	-0.952123192711428	True	False	0.12687500000000002	0.0819047619047619	0.02969498910675382	0.5	0.01818181818181818
cluster_7683	0		0		0		0		1		0		-0.7102907340000001	0.259227259	-0.958233105	0.83836331	99	-0.07890418003207253	-0.011594583301013851	M06	0.0670197268236483	False	False	0.052739982123269705	0.0906557975218287	0.06701972682364839	0.0	0.0
cluster_6020	0		0		0		1		1		0		0.22297081885714284	0.2634507277857143	-0.3962478035	-0.03369917735714285	100	-0.03728257169463604	-0.011444463148376315	M06	0.0433563881839743	False	True	0.036706349206349215	0.049504840324913764	0.01423761423761424	0.0	0.029118773946360157
cluster_7095	1		1		0		1		0		0		0.7327324244615383	0.051630560153846136	-0.3109127056153846	0.021874314846153837	101	0.20442243560770554	0.011326551648274024	M06	-0.5309804269804269	True	False	0.08581932773109244	0.031044595004550514	0.02671188071188071	0.27884615384615385	0.0
cluster_293	1		1		0		1		1		1		0.29688348013793103	0.3368900094482759	0.058015507862068966	0.21877371020689665	102	-0.02203752054197289	-0.011320331359549872	M00	0.1174603174603174	False	True	0.0	0.01	0.01746031746031746	0.0	0.1
cluster_23	0		0		0		1		1		0		0.369485978	2.220037794	-0.026493400000000004	-1.115579509	103	-0.03906674878503307	0.010913730745669705	M06	0.008668405323794	False	False	0.05129619816726705	0.0524742648655692	0.030524465929854788	0.015625	0.009393939393939394
cluster_7052	0		0		0		0		1		0		0.9119015956363636	0.13075499772727273	-0.5258263642727273	-0.10641330972727273	104	0.03838760644265599	-0.010730532250050504	M08	-0.2526719576719577	True	False	0.2372727272727273	0.2813333333333333	0.28899470899470897	0.3333333333333333	0.125
cluster_4551	0		0		0		1		1		0		0.10158976730769234	0.3927008373846154	-0.3933411095384615	0.04617716146153848	105	-0.0328868495863773	0.010511701306455212	M00	0.1324074074074074	False	True	0.05	0.04	0.007407407407407406	0.0	0.125
cluster_5656	0		0		0		0		1		0		0.5889355736666666	0.493653457	-0.7665591271666666	0.12958586600000002	106	-0.08382954018762044	0.010248699091131932	M14	0.18191098661686889	False	True	0.05166666666666666	0.028171122994652405	0.061910986616868974	0.0	0.12
cluster_3123	0		0		0		0		1		0		0.4600214569166666	0.2807801841666667	-0.23996143475	0.14621403954166662	107	-0.08301671134012356	0.01009258102470434	M01	0.08137491949699027	False	False	0.5903742425773604	0.40457087974844186	0.6639058456800905	0.4739130434782609	0.3652951607734217
cluster_4064	1		0		0		0		1		1		0.07319323619047613	0.32014818740476186	-0.048962591761904775	0.34947317269047623	108	-0.045131758085947014	-0.009863487855521524	M06	0.0875392324083373	False	True	0.0631042786703164	0.056278398253319886	0.04003923240833735	0.0	0.0475
cluster_1257	0		0		0		1		1		0		-0.1574549965	-0.41478521	0.219979457	-0.6285081324999999	109	-0.016762729917967574	-0.009691722645456684	M02	0.031168831168831106	False	True	0.02549019607843137	0.0026666666666666666	0.01212121212121212	0.0	0.019047619047619046
cluster_5659	0		0		0		0		0		0		0.5889355736666666	0.493653457	-0.7665591271666666	0.12958586600000002	110	-0.09015086365838527	0.009463649726266442	M07	0.0666666666666666	False	False	0.13333333333333333	0.05333333333333333	0.06666666666666668	0.0	0.0
cluster_2727	0		1		0		1		0		0		0.4145043538	0.171149402	-0.02024406299999997	-0.21587409366666668	111	-0.01431468024100486	0.00904892991849292	M02	0.0011111111111111	False	False	0.0061111111111111106	0.008768768768768769	0.0011111111111111113	0.0	0.0
cluster_4593	1		1		0		0		1		0		0.12032015844444445	0.4687212388888889	-0.2738851637777777	-0.02698382594444444	112	-0.07895997937193752	-0.00897483542457587	M06	0.08324979114452791	False	True	0.0969298245614035	0.11241212121212124	0.054678362573099416	0.0	0.028571428571428567
cluster_5447	0		0		0		0		1		0		-0.8587290409999999	-0.8063574345000001	0.6335851665	-0.528474197	113	-0.014610287148903597	0.00867662871760068	M02	0.0042328042328042	False	False	0.0	0.005	0.004232804232804232	0.0	0.0
cluster_5608	0		0		0		0		0		0		0.5679394668571428	0.03320373128571425	-0.6069104902857142	0.26364026542857144	114	-0.07432066152103105	0.008632481304293806	M00	0.1583857509105242	False	True	0.08107284038450972	0.03034881698376366	0.06403091220084682	0.0	0.09435483870967742
cluster_5336	0		1		0		0		1		0		0.16075562617391306	0.32990672400000004	-0.276071937652174	0.20823682017391307	115	-0.07892614210866405	0.00859409368006767	M06	0.0833333333333333	False	False	0.09928571428571427	0.08	0.08333333333333333	0.0	0.0
cluster_3303	1		1		0		1		0		1		0.2326938243157895	0.3159944112105264	0.0590854857368421	-0.23270519831578945	116	0.004656218642168964	0.00859391110693345	M02	-0.025974241163273203	True	False	0.008536212110037614	0.012590233966141406	0.00576460822263501	0.026583710407239818	0.021428571428571432
cluster_6400	0		0		0		0		1		0		0.08897375539999999	0.7045703207999999	-0.5058193502	-0.08833924119999999	117	-0.07021070920749578	0.007936545118927506	M04	0.10328227682321	False	True	0.1236491090562027	0.05373110450413482	0.1022695664759132	0.05	0.1010127103472968
cluster_4420	1		0		0		0		0		0		0.3146190316666667	0.13601551166666667	-0.496284789	0.01964750911111117	118	-0.06656773147564758	0.007880065346001176	M06	0.08653038319704981	False	True	0.046629247945037415	0.07118357487922705	0.06653038319704986	0.0	0.02
cluster_1976	0		0		0		0		0		0		0.1024203828695652	0.013364958217391316	-0.4704508533913043	-0.07472862173913045	119	0.3402798751128342	-0.007731686270878672	M01	-0.7388888888888889	True	False	0.4821428571428571	0.22666666666666666	0.9277777777777778	1.0	0.3333333333333333
cluster_1406	1		1		0		0		0		1		0.21649764406666666	0.36835031366666665	-0.3020169026	-0.08093687320000002	120	0.3876356489536874	0.007469694877088544	M07	-0.9356209150326796	True	False	0.05	0.04	0.005555555555555557	0.4705882352941176	0.0
cluster_4899	0		0		0		0		0		0						121	-0.059205846130387915	0.007327443864934964	M00	0.191111111111111	False	True	0.029166666666666667	0.04142857142857143	0.057777777777777775	0.0	0.13333333333333336
cluster_7341	0		0		0		0		0		0						122	0.05335802091096253	0.007242376902662567	M03	-0.3222222222222222	True	False	0.9777777777777776	0.9054285714285716	0.9666666666666668	1.0	0.7111111111111109
cluster_1564	1		1		0		1		0		1		0.08728189229411766	0.4117367467647058	-0.1623174658823529	-0.17327206820588234	123	-0.011880306418635134	-0.007105062288811339	M02	0.0074074074074074	False	False	0.0	0.0305982905982906	0.007407407407407406	0.0	0.0
cluster_3362	0		1		0		1		0		0		0.1430032778095238	0.24356474695238103	0.07250288952380951	0.06314191257142858	124	-0.03280365298782545	0.006995009743539482	M02	0.0460082439886601	False	True	0.03258249264396805	0.0	0.05335090133131748	0.011363636363636364	0.015384615384615384
cluster_5400	0		0		0		1		0		0		-0.337068425	-0.677181347	0.05154515100000001	-0.35751462850000004	125	-0.024713052990296625	0.00690351861809765	M02	0.035682737163072	False	True	0.004470877768662838	0.007892976588628763	0.019787940136199597	0.0	0.0158947970268725
cluster_3369	0		0		0		1		0		0		0.089100799173913	0.2633398278695653	0.08992633460869565	0.10441779717391307	126	-0.006036556963289056	0.006783646329348574	M02	0.0	False	False	0.004545454545454545	0.0	0.0	0.0	0.0
cluster_3978	0		0		0		0		1		0		0.3446764003846154	0.10615753126923068	-0.00625366761538465	0.2085497850384615	127	0.013020327140761815	-0.0066719968616041035	M06	-0.10419753086419747	True	False	0.07777777777777778	0.02609523809523809	0.0069135802469135815	0.05555555555555555	0.0
cluster_6871	0		0		0		0		1		0		1.056105408	-0.7312770559999999	-0.551575237	0.090062338	128	-0.030644137554901738	0.006441220815951875	M02	0.068021879586185	False	True	0.01918011346890657	0.03947619047619047	0.03244875705654088	0.0	0.03557312252964427
cluster_1922	0		1		0		0		1		0		0.17809323477777778	0.043252845833333366	-0.5463635674444444	-0.07345473683333334	129	0.36010347288971	0.006386715826850186	M04	-0.8646871008939975	True	False	0.17444258639910815	0.05893267651888341	0.1019795657726692	0.5	0.03333333333333333
cluster_1851	1		1		0		1		0		0		0.6260395571666667	0.05137348491666666	-0.7407980271666665	-0.14226765100000002	130	-0.021159251775404942	-0.0059938138733272965	M02	0.0083333333333333	False	False	0.06875	0.01	0.008333333333333333	0.0	0.0
cluster_2355	1		1		0		1		0		1		0.384706205	-0.2888801245	0.17110614149999998	0.6696945755	131	-0.013934419036747712	0.00582188590766739	M11	-0.0716668538180167	True	False	0.12547698759722106	0.08986996336996336	0.025448530797368002	0.05625	0.015384615384615384
cluster_900	0		0		0		0		1		0		-0.0903630925	0.1158235845	0.280487627	-0.010837624999999991	132	-0.016312102558201508	0.005420603936836628	M02	0.0	False	False	0.025	0.04	0.0	0.0	0.0
cluster_3416	1		0		0		1		1		0		0.2683839703666667	0.3626483029333333	-0.04381668500000003	0.2227825406666667	133	0.27012407512241216	0.005170349768371103	M02	-0.5888888888888889	True	False	0.025	0.008	0.07777777777777778	0.3333333333333333	0.0
cluster_4028	0		1		0		0		1		1		0.20518743871875	0.2123912016875	-0.056216938687500016	0.2908296550625	134	-0.02169084965124858	0.0049639717947311075	M02	0.0778356146777199	False	True	0.0	0.0443956043956044	0.0206927575348628	0.0	0.057142857142857134
cluster_5966	1		0		0		0		1		0		0.35704966155555545	0.2753692315555556	-0.4914712377777778	-0.05170043522222224	135	-0.006998677226548026	-0.004766905141351932	M02	0.0111111111111111	False	False	0.0	0.0	0.011111111111111113	0.0	0.0
cluster_5024	0		0		0		0		1		0		-0.7308543154285715	0.05070952757142858	-0.26299633699999997	0.373672515	136	-0.010587155722975531	-0.004546241878128551	M02	0.04	False	False	0.04166666666666666	0.005	0.0	0.0	0.04
cluster_123	1		0		0		1		1		0		0.3996210383333333	1.3854474539999997	0.10294263933333332	-0.5330065333333334	137	-0.041752154555935714	-0.004492636586901818	M11	0.024917778514903698	False	True	0.1120221483942414	0.05434557348256661	0.004228123342490015	0.0	0.020689655172413796
cluster_7504	0		0		0		0		0		0		-0.07645641433333332	-0.25333507166666663	-0.18980829183333334	0.36681364	138	-0.07961527153697176	0.004487800132003807	M00	0.1723113195730415	False	True	0.125406408177306	0.06535706914344684	0.08592172025505357	0.0125	0.11138959931798806
cluster_5252	0		0		0		0		0		0		0.1751024924736842	0.34937187363157896	-0.2612927009473684	0.14635657615789474	139	-0.11914105469925293	0.0044561738151872405	M15	1.022222222222222	False	True	0.0	0.27	0.022222222222222227	0.0	1.0
cluster_6275	1		1		0		0		0		0		-0.41662308366666667	0.4251660773333333	-0.193102015	-0.28589342199999995	140	-0.0438543076863948	-0.004303317856818155	M06	0.06510582010582011	False	True	0.04199134199134199	0.018036363636363642	0.0401058201058201	0.0	0.025
cluster_883	0		0		0		0		1		0		-0.0903630925	0.1158235845	0.280487627	-0.010837624999999991	141	-0.033418012819064154	0.004079083887331211	M02	0.0435650363281942	False	True	0.07363636363636364	0.022857142857142857	0.03106503632819422	0.0	0.0125
cluster_7000	1		1		0		0		0		1		0.9356224585999998	0.1644166312	-0.5335332782000001	-0.04263368049999998	142	0.13857243145542975	0.0038976825557504686	M02	-0.2689458689458689	True	False	0.008125	0.004444444444444445	0.014387464387464388	0.16666666666666666	0.05
cluster_2832	1		1		0		1		0		1		-1.6725532280000002	0.42324548100000003	0.947504138	0.12015619300000001	143	-0.02190333385526363	0.003766220183218466	M02	0.0205274143569168	False	True	0.009388730426243644	0.016604818434715344	0.009098842928345492	0.0	0.011428571428571429
cluster_315	1		1		0		0		1		0		0.2731706742258064	0.4091409165806452	0.039686261258064515	0.2268846886129032	144	-0.05958202073489599	-0.0035426819026432186	M00	0.1466666666666666	False	True	0.05892857142857143	0.02666666666666666	0.06666666666666668	0.0	0.08
cluster_386	0		1		0		0		1		0		0.22308891954838705	0.3672099632258065	0.008130487967741913	0.19095777238709674	145	-0.013729640306405529	-0.0025304369417066693	M00	0.033849206349206296	False	False	0.1248062015503876	0.05187878787878788	0.0367063492063492	0.05	0.09714285714285714
cluster_7612	0		0		0		0		1		0		0.03081375180000001	-0.07447457629999996	-0.5016192375	0.4412515436000001	146	-0.11624105911634244	-0.002472216708342139	M04	0.1959455252326979	False	True	0.1388682696158698	0.17189690272999378	0.07851167189028184	0.01619644723092999	0.1498267478042759
cluster_3336	0		0		0		0		1		0		0.18977602995000006	0.28306892980000004	0.0622692471	0.012456973699999985	147	-0.00955242262313599	0.002450568520396189	M02	0.0283333333333333	False	True	0.019285714285714285	0.0075213675213675205	0.008333333333333333	0.0	0.02
cluster_5307	0		0		0		1		1		0		0.17775505247619044	0.2489644943809524	-0.2171065470952381	0.16738431519047622	148	-0.014967062885084934	-0.002172344139453054	M02	0.0711111111111111	False	True	0.0	0.004444444444444445	0.011111111111111113	0.0	0.06000000000000001
cluster_1921	0		0		0		0		0		0		0.17809323477777778	0.043252845833333366	-0.5463635674444444	-0.07345473683333334	149	-0.13613689876403773	-0.0020292941244891513	M08	0.2	False	False	0.05	0.5	0.0	0.0	0.2
cluster_67	0		0		0		0		1		0		-0.0317472865	2.2155337195	0.21877772550000002	-0.5914560765	150	-0.0012369609491221685	0.0019896580789447228	M02	0.0	False	False	0.0	0.0	0.0	0.0	0.0
cluster_652	0		1		0		0		0		0		0.18568472110638296	0.4005903616595745	0.05497236185106382	0.1623305932127659	151	-0.0472282212143838	0.0014656449645791673	M00	0.2155555555555555	False	True	0.09166666666666666	0.047142857142857146	0.015555555555555557	0.0	0.2
cluster_2910	0		0		0		0		1		0		0.128269105	0.8070460469999998	-0.11881702244444442	-0.08549578066666669	152	-0.06235678080824963	0.0014337262853429446	M00	0.2245811920842656	False	True	0.057638888888888885	0.048771929824561404	0.10579812330119692	0.025	0.16878306878306878
cluster_2637	0		0		0		0		1		0		0.682382495	1.703629627	-0.7350225420000001	0.18031715899999998	153	-0.07333312152799656	-0.0010649187275356589	M06	0.1401264675774478	False	True	0.09953703703703703	0.04817010631644778	0.07381630714964049	0.0	0.06631016042780749
cluster_6410	0		0		0		1		1		0		0.08897375539999999	0.7045703207999999	-0.5058193502	-0.08833924119999999	154	-0.024474245487543345	0.0005424621144622049	M06	0.045966345966346	False	True	0.01986238793064215	0.031907480603132775	0.018347298347298348	0.017857142857142856	0.06333333333333332
cluster_6163	0		0		0		0		0		0		-0.41662308366666667	0.4251660773333333	-0.193102015	-0.28589342199999995	155	-0.29174881585383466	-0.00018083828924028627	M08	0.3777106908685855	False	True	0.13541754139580225	0.3595535947712418	0.3610440242019189	0.0	0.016666666666666666
cluster_5580	0		0		0		0		1		0		0.6871017704000001	-0.2496069314	-0.4958582126	0.2600015412	156	-0.004664703199253952	-1.2258168814039169e-05	M02	0.0	False	False	0.025	0.0	0.0	0.0	0.0
