## Supplementary material for "An entropy-based diagnostic framework for characterizing methylation state dynamics during preimplantation development": 5_28_progress__CSB_TRO_5_28_curvature_stratified_improvement.tsv

group	n_dmr	frac_improved	mean_improvement
all_dmrs	156	0.391025641025641	-0.0008315886479454631
negative_curvature	49	0.3877551020408163	-0.0013885305645817301
positive_curvature	107	0.3925233644859813	-0.0005765404805139013
inverted_u	38	0.42105263157894735	-0.0014510557929222688
u_shape	63	0.3492063492063492	-0.0008366304221210505
