## Supplementary material for "An entropy-based diagnostic framework for characterizing methylation state dynamics during preimplantation development": 5_28_progress__CSB_TRO_5_28_dmr_quantitative_accessibility.tsv

cluster_name	n_overlapping_peaks	morula_acc_mean	morula_acc_max	morula_acc_sum	cell8_acc_mean	cell8_acc_max	morula_minus_8cell_mean	morula_minus_8cell_max	basin_residual_rank	module_id	latent_residual_delta_beta	abs_latent_residual_delta_beta	signed_latent_residual_direction	chr	start	end	width	n_cpg_target
cluster_23	1	0.369485978	0.369485978	0.369485978	2.220037794	2.220037794	-1.850551816	-1.850551816	103	M06	0.010913730745669705	0.010913730745669705	1.0	chr1	1135492	1135955	464	2
cluster_67	2	-0.0317472865	0.369485978	-0.063494573	2.2155337194999998	2.220037794	-2.247281006	-1.850551816	150	M02	0.0019896580789447228	0.0019896580789447228	1.0	chr1	2559320	2559371	52	2
cluster_123	3	0.39962103833333334	1.262357688	1.198863115	1.3854474539999997	2.220037794	-0.9858264156666667	1.537082765	137	M11	-0.004492636586901818	0.004492636586901818	-1.0	chr1	6519923	6520194	272	2
cluster_125	5	-0.08456080660000005	1.262357688	-0.42280403300000025	0.6398328168	2.220037794	-0.7243936233999999	1.537082765	27	M07	-0.06392871898753896	0.06392871898753896	-1.0	chr1	6529710	6530205	496	2
cluster_126	5	0.2250476056	1.262357688	1.125238028	0.7173916396	2.220037794	-0.4923440340000001	1.537082765	90	M06	-0.013563527494417912	0.013563527494417912	-1.0	chr1	6546027	6546646	620	4
cluster_242	20	0.41439826474999997	1.5410953	8.287965295	0.5116068307500001	1.95188872	-0.09720856600000008	1.897014338	21	M01	0.07736259075217462	0.07736259075217462	1.0	chr1	33231070	33231109	40	2
cluster_293	29	0.29688348013793103	2.02578997	8.609620924	0.3368900094482759	1.95188872	-0.040006529310344895	2.320985792	102	M00	-0.011320331359549872	0.011320331359549872	-1.0	chr1	47901555	47902085	531	4
cluster_315	31	0.2731706742258064	2.02578997	8.468290901	0.40914091658064516	1.95188872	-0.13597024235483873	2.320985792	144	M00	-0.0035426819026432186	0.0035426819026432186	-1.0	chr1	66797701	66798063	363	2
cluster_386	31	0.22308891954838705	2.02578997	6.915756505999998	0.36720996322580646	1.95188872	-0.14412104367741935	2.320985792	145	M00	-0.0025304369417066693	0.0025304369417066693	-1.0	chr1	120311439	120311653	215	4
cluster_483	41	0.19028365353658538	2.204821917	7.801629794999999	0.37998318470731707	2.188053731	-0.1896995311707318	2.562716128	80	M11	-0.018269489425537275	0.018269489425537275	-1.0	chr1	158670124	158670617	494	3
cluster_543	46	0.19774904530434778	2.204821917	9.096456084	0.35168304126086947	2.188053731	-0.15393399595652177	2.562716128	16	M08	0.0903190284088766	0.0903190284088766	1.0	chr1	198828060	198828249	190	5
cluster_587	46	0.19596429402173907	2.204821917	9.014357525	0.3982643173478261	2.327570941	-0.202300023326087	2.562716128	26	M05	-0.06936499188912126	0.06936499188912126	-1.0	chr1	213122829	213123025	197	2
cluster_618	47	0.18568472110638296	2.204821917	8.727181891999999	0.4005903616595745	2.327570941	-0.21490564055319153	2.562716128	95	M02	0.012457672993492734	0.012457672993492734	1.0	chr1	228604953	228605010	58	2
cluster_634	47	0.18568472110638296	2.204821917	8.727181891999999	0.4005903616595745	2.327570941	-0.21490564055319153	2.562716128	77	M13	0.019127026406937114	0.019127026406937114	1.0	chr1	234293071	234293143	73	3
cluster_643	47	0.18568472110638296	2.204821917	8.727181891999999	0.4005903616595745	2.327570941	-0.21490564055319153	2.562716128	29	M13	0.06180020068831344	0.06180020068831344	1.0	chr1	236192895	236192973	79	3
cluster_652	47	0.18568472110638296	2.204821917	8.727181891999999	0.4005903616595745	2.327570941	-0.21490564055319153	2.562716128	151	M00	0.0014656449645791673	0.0014656449645791673	1.0	chr1	240783328	240783389	62	3
cluster_832	2	-0.0903630925	0.127892323	-0.180726185	0.11582358449999999	0.116728212	-0.206186677	0.012973366	30	M01	0.06166929719687478	0.06166929719687478	1.0	chr10	17347047	17347391	345	3
cluster_840	2	-0.0903630925	0.127892323	-0.180726185	0.11582358449999999	0.116728212	-0.206186677	0.012973366	67	M13	0.022510081405926686	0.022510081405926686	1.0	chr10	23287263	23287284	22	2
cluster_883	2	-0.0903630925	0.127892323	-0.180726185	0.11582358449999999	0.116728212	-0.206186677	0.012973366	141	M02	0.004079083887331211	0.004079083887331211	1.0	chr10	50816058	50816262	205	2
cluster_900	2	-0.0903630925	0.127892323	-0.180726185	0.11582358449999999	0.116728212	-0.206186677	0.012973366	132	M02	0.005420603936836628	0.005420603936836628	1.0	chr10	71560212	71560231	20	2
cluster_915	3	-0.131902419	0.127892323	-0.395707257	0.156552237	0.238009542	-0.28845465600000003	0.012973366	74	M07	-0.01999353420964911	0.01999353420964911	-1.0	chr10	74714308	74714935	628	4
cluster_916	3	-0.131902419	0.127892323	-0.395707257	0.156552237	0.238009542	-0.28845465600000003	0.012973366	46	M02	0.03477969827616953	0.03477969827616953	1.0	chr10	74870240	74870311	72	2
cluster_950	4	-0.102415333	0.127892323	-0.409661332	0.0960485905	0.238009542	-0.1984639235	0.07150827400000001	52	M03	-0.028665678768162717	0.028665678768162717	-1.0	chr10	95123718	95123774	57	3
cluster_1007	9	-0.2518541755555556	0.87326331	-2.26668758	0.2755143461111111	1.034553452	-0.5273685216666667	0.24841009699999983	94	M00	0.012547690119988693	0.012547690119988693	1.0	chr10	116444240	116444463	224	3
cluster_1126	9	-0.2562984456666667	0.87326331	-2.306686011	0.4805315256666667	1.960073573	-0.7368299713333333	0.24841009699999983	91	M00	-0.013533457422441648	0.013533457422441648	-1.0	chr10	134661502	134661640	139	3
cluster_1257	2	-0.1574549965	0.316283313	-0.314909993	-0.41478521	-0.297514706	0.25733021349999996	0.848339027	109	M02	-0.009691722645456684	0.009691722645456684	-1.0	chr11	2909690	2909715	26	3
cluster_1333	3	0.7193941816666666	1.171450196	2.158182545	0.3787392783333334	1.002838855	0.3406549033333333	0.9033985	62	M04	-0.02385699435247903	0.02385699435247903	-1.0	chr11	44328423	44329915	1493	3
cluster_1387	10	0.010608259799999997	1.171450196	0.10608259799999975	0.4092252642	2.020560514	-0.39861700440000003	0.9033985	32	M12	0.05917032505379138	0.05917032505379138	1.0	chr11	59824038	59824089	52	2
cluster_1406	15	0.21649764406666666	1.499459383	3.247464661	0.36835031366666665	2.020560514	-0.15185266959999996	1.224217576	120	M07	0.007469694877088544	0.007469694877088544	1.0	chr11	62559856	62559882	27	2
cluster_1523	31	0.11561099712903225	1.7926254430000002	3.5839409110000005	0.36128957593548383	2.075175743	-0.2456785788064516	2.514401091	53	M06	0.028657784752583106	0.028657784752583106	1.0	chr11	74978433	74978559	127	2
cluster_1556	34	0.08728189229411766	1.7926254430000002	2.9675843380000004	0.4117367467647058	2.342457436	-0.3244548544705882	2.514401091	48	M00	-0.03260139379560621	0.03260139379560621	-1.0	chr11	108408950	108408962	13	2
cluster_1564	34	0.08728189229411766	1.7926254430000002	2.9675843380000004	0.4117367467647058	2.342457436	-0.3244548544705882	2.514401091	123	M02	-0.007105062288811339	0.007105062288811339	-1.0	chr11	111956647	111956885	239	6
cluster_1586	35	0.04816724248571429	1.7926254430000002	1.6858534870000002	0.38756340842857134	2.342457436	-0.33939616594285704	2.514401091	81	M00	0.017238617640969938	0.017238617640969938	1.0	chr11	117688335	117688338	4	2
cluster_1607	36	0.12359088166666668	1.7926254430000002	4.4492717399999995	0.4271012655555555	2.342457436	-0.3035103838888888	2.514401091	98	M06	0.011705633309194585	0.011705633309194585	1.0	chr11	122756770	122756965	196	3
cluster_1688	0								64	M02	0.02325758337558164	0.02325758337558164	1.0	chr12	1738035	1738060	26	2
cluster_1715	5	0.6139499775999999	1.368367221	3.0697498879999996	0.5015522137999999	1.051298717	0.11239776379999995	0.6701659	60	M06	-0.024207698715579238	0.024207698715579238	-1.0	chr12	7032991	7033911	921	8
cluster_1718	5	0.5087951024	1.368367221	2.5439755120000003	0.11171229820000002	1.051298717	0.3970828042	1.3525096120000002	40	M00	0.04482086841341994	0.04482086841341994	1.0	chr12	7188165	7188426	262	3
cluster_1742	8	0.83768634775	1.962699209	6.701490782	0.0983085115	1.051298717	0.73937783625	1.754788985	13	M08	0.1109335240179164	0.1109335240179164	1.0	chr12	11151430	11151622	193	4
cluster_1758	10	0.7568651953999999	1.962699209	7.568651954	0.185332836	1.275241121	0.5715323594	1.754788985	43	M01	0.04146978517954862	0.04146978517954862	1.0	chr12	20848285	20848473	189	2
cluster_1764	11	0.7542013409999999	1.962699209	8.296214750999999	0.2118068876363636	1.275241121	0.5423944533636363	1.754788985	34	M15	-0.056940770422262976	0.056940770422262976	-1.0	chr12	25801455	25801621	167	4
cluster_1806	10	0.5955772658	1.962699209	5.955772658	0.0766677488	1.275241121	0.518909517	1.754788985	66	M06	0.022568391044334942	0.022568391044334942	1.0	chr12	49371182	49371310	129	2
cluster_1851	12	0.6260395571666667	1.962699209	7.512474686000001	0.05137348491666666	1.275241121	0.57466607225	1.754788985	130	M02	-0.0059938138733272965	0.0059938138733272965	-1.0	chr12	56131768	56132083	316	2
cluster_1921	18	0.17809323477777778	1.962699209	3.205678226	0.04325284583333336	1.76000099	0.13484038894444444	1.8147123669999998	149	M08	-0.0020292941244891513	0.0020292941244891513	-1.0	chr12	101988756	101988803	48	2
cluster_1922	18	0.17809323477777778	1.962699209	3.205678226	0.04325284583333336	1.76000099	0.13484038894444444	1.8147123669999998	129	M04	0.006386715826850186	0.006386715826850186	1.0	chr12	102872603	102873312	710	4
cluster_1976	23	0.1024203828695652	1.479341098	2.3556688059999997	0.013364958217391316	1.76000099	0.08905542465217389	1.8147123669999998	119	M01	-0.007731686270878672	0.007731686270878672	-1.0	chr12	120242490	120242513	24	2
cluster_2004	27	0.10176552803703703	1.479341098	2.747669256999999	0.02541026992592594	1.804147694	0.07635525811111112	1.8147123669999998	82	M11	0.016083742427707402	0.016083742427707402	1.0	chr12	124763658	124763800	143	2
cluster_2126	0								72	M02	0.020437472066274085	0.020437472066274085	1.0	chr13	22058122	22058128	7	2
cluster_2190	5	0.47729418700000004	2.287455994	2.386470935	0.5750771024	1.836759325	-0.09778291539999998	2.028456074	25	M12	0.07108962890199759	0.07108962890199759	1.0	chr13	58299015	58299073	59	2
cluster_2324	7	0.42622273714285713	2.287455994	2.98355916	0.3390750034285714	1.836759325	0.08714773371428576	2.028456074	71	M14	0.020674366566264403	0.020674366566264403	1.0	chr13	114865944	114866221	278	2
cluster_2355	2	0.38470620499999997	1.136797144	0.7694124099999999	-0.2888801245	0.165312822	0.6735863295	0.971484322	131	M11	0.00582188590766739	0.00582188590766739	1.0	chr14	23525003	23525720	718	3
cluster_2365	2	0.886301299	1.136797144	1.772602598	0.064804778	0.165312822	0.821496521	0.971484322	42	M07	-0.04206595171579531	0.04206595171579531	-1.0	chr14	24630327	24630512	186	6
cluster_2623	0								1	M05	-0.1966477625952775	0.1966477625952775	-1.0	chr15	37190548	37190694	147	2
cluster_2637	1	0.682382495	0.682382495	0.682382495	1.703629627	1.703629627	-1.021247132	-1.021247132	153	M06	-0.0010649187275356589	0.0010649187275356589	-1.0	chr15	48413040	48413344	305	5
cluster_2727	15	0.41450435379999995	1.690836355	6.217565307	0.171149402	1.703629627	0.24335495179999997	1.8065909580000001	111	M02	0.00904892991849292	0.00904892991849292	1.0	chr15	91447374	91447749	376	3
cluster_2743	14	0.5076093964285714	1.690836355	7.10653155	0.2201693547142857	1.703629627	0.28744004171428567	1.8065909580000001	11	M07	-0.11797099778706845	0.11797099778706845	-1.0	chr15	96894342	96894509	168	2
cluster_2776	1	-0.007005847	-0.007005847	-0.007005847	1.77765258	1.77765258	-1.784658427	-1.784658427	68	M14	-0.02243036316972645	0.02243036316972645	-1.0	chr16	685580	685686	107	2
cluster_2832	1	-1.6725532280000002	-1.6725532280000002	-1.6725532280000002	0.423245481	0.423245481	-2.0957987090000003	-2.0957987090000003	143	M02	0.003766220183218466	0.003766220183218466	1.0	chr16	2073518	2073792	275	2
cluster_2910	9	0.128269105	0.631497482	1.154421945	0.8070460469999998	1.520970642	-0.678776942	1.09708314	152	M00	0.0014337262853429446	0.0014337262853429446	1.0	chr16	27899239	27899404	166	2
cluster_3123	24	0.46002145691666657	1.6203702169999998	11.040514966	0.28078018416666667	1.789487743	0.17924127274999999	2.433414699	107	M01	0.01009258102470434	0.01009258102470434	1.0	chr16	88165722	88165938	217	2
cluster_3133	24	0.46002145691666657	1.6203702169999998	11.040514966	0.28078018416666667	1.789487743	0.17924127274999999	2.433414699	73	M14	-0.020431413895555767	0.020431413895555767	-1.0	chr16	88717755	88717989	235	3
cluster_3227	7	0.06883034942857144	0.842057872	0.48181244600000006	0.23018447757142857	1.43852831	-0.16135412814285713	0.610252867	79	M00	0.01829822903116026	0.01829822903116026	1.0	chr17	4486580	4486934	355	2
cluster_3275	19	0.10283270710526309	1.897721177	1.9538214349999998	0.4177282630000001	2.058516456	-0.31489555589473683	1.0971372640000001	5	M05	-0.1422064863349969	0.1422064863349969	-1.0	chr17	10421635	10422077	443	3
cluster_3303	19	0.2326938243157895	1.897721177	4.421182661999999	0.3159944112105264	2.058516456	-0.08330058689473682	1.463755242	116	M02	0.00859391110693345	0.00859391110693345	1.0	chr17	26553567	26554245	679	4
cluster_3336	20	0.18977602995000004	1.897721177	3.7955205989999987	0.28306892980000004	2.058516456	-0.09329289985000001	1.463755242	147	M02	0.002450568520396189	0.002450568520396189	1.0	chr17	37764503	37764802	300	3
cluster_3348	21	0.1430032778095238	1.897721177	3.0030688339999996	0.243564746952381	2.058516456	-0.10056146914285712	1.463755242	37	M02	0.04738931923287908	0.04738931923287908	1.0	chr17	38911538	38911540	3	2
cluster_3362	21	0.1430032778095238	1.897721177	3.0030688339999996	0.243564746952381	2.058516456	-0.10056146914285712	1.463755242	124	M02	0.006995009743539482	0.006995009743539482	1.0	chr17	39685250	39685912	663	4
cluster_3369	23	0.089100799173913	1.897721177	2.049318380999999	0.2633398278695653	2.058516456	-0.1742390286956522	1.463755242	126	M02	0.006783646329348574	0.006783646329348574	1.0	chr17	40333521	40333758	238	3
cluster_3416	30	0.2683839703666667	1.897721177	8.051519111000001	0.36264830293333333	2.058516456	-0.09426433256666668	1.739360643	133	M02	0.005170349768371103	0.005170349768371103	1.0	chr17	46676215	46676375	161	2
cluster_3519	35	0.39122289480000016	1.897721177	13.692801318	0.4376009891999999	2.086599617	-0.04637809440000001	1.739360643	45	M01	-0.039615500939224814	0.039615500939224814	-1.0	chr17	76481380	76481729	350	2
cluster_3660	2	0.484922303	0.626428667	0.969844606	0.31557065900000014	1.7093219730000002	0.1693516439999998	1.421596594	55	M04	-0.02673350276848525	0.02673350276848525	-1.0	chr18	28742633	28743074	442	2
cluster_3684	2	0.484922303	0.626428667	0.969844606	0.31557065900000014	1.7093219730000002	0.1693516439999998	1.421596594	47	M02	0.03303168106417983	0.03303168106417983	1.0	chr18	61817088	61817320	233	3
cluster_3762	2	1.187335796	1.784644317	2.374671592	0.66953017	0.921169739	0.5178056259999999	1.3667537159999998	58	M07	0.02547921617054224	0.02547921617054224	1.0	chr19	863226	863244	19	2
cluster_3766	4	0.21895191824999993	1.784644317	0.8758076729999997	-0.01775794550000001	0.921169739	0.23670986374999994	1.3667537159999998	86	M14	0.014498148323204797	0.014498148323204797	1.0	chr19	1065688	1065728	41	3
cluster_3928	22	0.12186487150000004	1.909859433	2.681027173	-0.0010535126363636412	1.765145687	0.1229183841363636	1.493364786	97	M01	-0.012049750118880712	0.012049750118880712	-1.0	chr19	13214412	13215041	630	2
cluster_3967	25	0.42663683551999987	1.909859433	10.665920887999999	0.10382353027999992	1.765145687	0.32281330523999996	2.235261183	88	M06	0.013740044568184008	0.013740044568184008	1.0	chr19	18284120	18284450	331	6
cluster_3978	26	0.3446764003846154	1.909859433	8.96158641	0.10615753126923069	1.765145687	0.23851886911538467	2.235261183	127	M06	-0.0066719968616041035	0.0066719968616041035	-1.0	chr19	18902527	18902727	201	3
cluster_4026	31	0.18648647845161287	1.976177952	5.781080832000001	0.17698381564516127	1.765145687	0.009502662806451623	2.235261183	17	M03	0.08347397901705353	0.08347397901705353	1.0	chr19	39806522	39806765	244	2
cluster_4028	32	0.20518743871874998	1.976177952	6.565998039	0.2123912016875	1.765145687	-0.007203762968749989	2.235261183	134	M02	0.0049639717947311075	0.0049639717947311075	1.0	chr19	40005557	40005602	46	2
cluster_4064	42	0.07319323619047613	1.976177952	3.0741159199999992	0.32014818740476186	2.143971764	-0.24695495121428576	2.235261183	108	M06	-0.009863487855521524	0.009863487855521524	-1.0	chr19	46170946	46171507	562	5
cluster_4084	43	0.08775926983720926	1.976177952	3.7736486029999994	0.280076323116279	2.143971764	-0.19231705327906984	2.235261183	76	M04	-0.01955094844231297	0.01955094844231297	-1.0	chr19	47745212	47745582	371	2
cluster_4141	55	0.07451343352727277	1.976177952	4.098238844000001	0.24426450460000002	2.143971764	-0.1697510710727273	3.104058845	7	M05	-0.13453149715980126	0.13453149715980126	-1.0	chr19	51858208	51858276	69	2
cluster_4364	3	-0.4038656483333333	0.278580475	-1.211596945	-0.27543466866666666	0.368599605	-0.12843097966666664	0.013269003000000112	51	M04	0.028761783519538973	0.028761783519538973	1.0	chr2	44502740	44502977	238	2
cluster_4373	3	-0.4038656483333333	0.278580475	-1.211596945	-0.27543466866666666	0.368599605	-0.12843097966666664	0.013269003000000112	6	M01	-0.13619483090728782	0.13619483090728782	-1.0	chr2	49382159	49382401	243	3
cluster_4404	5	0.015064603600000014	0.939345698	0.07532301800000007	0.1649511072	1.752077872	-0.14988650360000003	0.448592595	15	M01	-0.09722469353806078	0.09722469353806078	-1.0	chr2	74607470	74607600	131	4
cluster_4420	9	0.3146190316666667	1.962360609	2.8315712850000003	0.13601551166666667	1.752077872	0.17860352	1.2626177950000002	118	M06	0.007880065346001176	0.007880065346001176	1.0	chr2	88366775	88367503	729	6
cluster_4449	11	0.26922970063636364	1.962360609	2.961526707	0.2617413362727273	1.752077872	0.007488364363636363	1.2626177950000002	78	M13	0.018910067452266505	0.018910067452266505	1.0	chr2	102607750	102607752	3	2
cluster_4532	13	0.10158976730769234	1.962360609	1.320666975	0.3927008373846154	2.028682265	-0.29111107007692305	1.2626177950000002	57	M13	0.02555737957017126	0.02555737957017126	1.0	chr2	159651559	159651918	360	3
cluster_4538	13	0.10158976730769234	1.962360609	1.320666975	0.3927008373846154	2.028682265	-0.29111107007692305	1.2626177950000002	96	M01	-0.012119631552459195	0.012119631552459195	-1.0	chr2	167168604	167168852	249	2
cluster_4551	13	0.10158976730769234	1.962360609	1.320666975	0.3927008373846154	2.028682265	-0.29111107007692305	1.2626177950000002	105	M00	0.010511701306455212	0.010511701306455212	1.0	chr2	176983285	176983519	235	2
cluster_4593	18	0.12032015844444446	1.962360609	2.1657628520000003	0.4687212388888889	2.028682265	-0.3484010804444445	1.2626177950000002	112	M06	-0.00897483542457587	0.00897483542457587	-1.0	chr2	219860379	219860717	339	2
cluster_4605	19	0.10468495178947371	1.962360609	1.9890140840000003	0.44258665336842107	2.028682265	-0.3379017015789474	1.2626177950000002	9	M01	-0.12455720559417552	0.12455720559417552	-1.0	chr2	227288327	227288518	192	2
cluster_4889	20	0.69390860785	2.06016942	13.878172157000002	0.5934635837	2.027190703	0.10044502414999996	1.6390464089999999	84	M01	-0.015037580151164553	0.015037580151164553	-1.0	chr20	62574023	62574518	496	6
cluster_4897	0								89	M06	-0.01366492636868455	0.01366492636868455	-1.0	chr21	17961737	17962124	388	4
cluster_4899	0								121	M00	0.007327443864934964	0.007327443864934964	1.0	chr21	22175001	22175522	522	2
cluster_4904	0								18	M12	0.07951997997463606	0.07951997997463606	1.0	chr21	31661731	31661998	268	2
cluster_4907	0								54	M08	0.028191874667370782	0.028191874667370782	1.0	chr21	31802169	31802829	661	2
cluster_4909	0								39	M15	0.0455104341629634	0.0455104341629634	1.0	chr21	32014696	32015231	536	2
cluster_4920	2	-0.5375087559999999	-0.210570734	-1.0750175119999998	-0.0360641575	0.41820824	-0.5014445985	-0.3741102229999999	75	M13	0.019617327282446258	0.019617327282446258	1.0	chr21	39627271	39628679	1409	5
cluster_5002	5	-0.8750030294	-0.344442992	-4.375015147	-0.158640414	0.296653274	-0.7163626154000001	0.11301781599999994	28	M01	-0.06206678272947911	0.06206678272947911	-1.0	chr22	26829758	26830041	284	3
cluster_5020	8	-0.6553253875	-0.126622892	-5.2426031	-0.007336246374999996	0.973680898	-0.6479891411250001	0.287033772	83	M00	-0.015386451646331638	0.015386451646331638	-1.0	chr22	31518860	31518963	104	3
cluster_5024	7	-0.7308543154285715	-0.20949426	-5.115980208000001	0.05070952757142858	0.973680898	-0.781563843	0.11301781599999994	136	M02	-0.004546241878128551	0.004546241878128551	-1.0	chr22	32598479	32598570	92	2
cluster_5064	13	-0.3087862028461539	1.017316803	-4.014220637	0.2501697850769231	1.4588179609999998	-0.5589559879230769	1.2446260789999999	56	M07	-0.026514052553844446	0.026514052553844446	-1.0	chr22	46370644	46371152	509	2
cluster_5215	17	0.313585376882353	2.0854897340000003	5.330951407000001	0.35175699541176475	2.220907522	-0.038171618529411776	1.689304755	65	M13	0.02257791147741315	0.02257791147741315	1.0	chr3	63428234	63428840	607	3
cluster_5240	17	0.30835851129411757	2.0854897340000003	5.242094692	0.25439053982352944	2.056946706	0.05396797147058824	1.689304755	50	M06	0.030657010714861713	0.030657010714861713	1.0	chr3	99904510	99904609	100	3
cluster_5252	19	0.1751024924736842	1.644779131	3.326947357	0.34937187363157896	2.056946706	-0.17426938115789473	1.689304755	139	M15	0.0044561738151872405	0.0044561738151872405	1.0	chr3	114036607	114036631	25	2
cluster_5307	21	0.17775505247619044	1.644779131	3.7328561019999995	0.2489644943809524	2.056946706	-0.07120944190476196	2.0985276729999995	148	M02	-0.002172344139453054	0.002172344139453054	-1.0	chr3	147112541	147113092	552	3
cluster_5336	23	0.16075562617391304	1.644779131	3.6973794019999997	0.32990672400000004	2.056946706	-0.16915109782608698	2.0985276729999995	115	M06	0.00859409368006767	0.00859409368006767	1.0	chr3	177315226	177315882	657	2
cluster_5400	2	-0.337068425	0.643446293	-0.67413685	-0.677181347	-0.376495411	0.340112922	1.621313576	125	M02	0.00690351861809765	0.00690351861809765	1.0	chr4	683148	683772	625	4
cluster_5447	2	-0.858729041	-0.399874939	-1.717458082	-0.8063574345000001	-0.376495411	-0.052371606499999945	0.8363445190000001	113	M02	0.00867662871760068	0.00867662871760068	1.0	chr4	1794043	1794084	42	2
cluster_5516	2	-0.9350170645	-0.400460905	-1.870034129	-0.29788756	-0.034180457000000004	-0.6371295044999999	-0.366280448	85	M07	0.0145793093893729	0.0145793093893729	1.0	chr4	15341641	15341878	238	2
cluster_5580	5	0.6871017704	1.968560645	3.435508852	-0.2496069314	0.970195358	0.9367087018	1.654989183	156	M02	-1.2258168814039169e-05	1.2258168814039169e-05	-1.0	chr4	81185723	81185765	43	2
cluster_5599	7	0.5679394668571428	1.968560645	3.9755762679999997	0.03320373128571425	2.016275728	0.5347357355714285	1.654989183	87	M06	0.014392782084662069	0.014392782084662069	1.0	chr4	106472990	106473806	817	4
cluster_5608	7	0.5679394668571428	1.968560645	3.9755762679999997	0.03320373128571425	2.016275728	0.5347357355714285	1.654989183	114	M00	0.008632481304293806	0.008632481304293806	1.0	chr4	114213574	114214449	876	7
cluster_5656	6	0.5889355736666666	1.968560645	3.5336134419999996	0.493653457	2.016275728	0.09528211666666664	1.511680683	106	M14	0.010248699091131932	0.010248699091131932	1.0	chr4	174457944	174458502	559	2
cluster_5659	6	0.5889355736666666	1.968560645	3.5336134419999996	0.493653457	2.016275728	0.09528211666666664	1.511680683	110	M07	0.009463649726266442	0.009463649726266442	1.0	chr4	175752696	175752781	86	2
cluster_5661	5	0.41118150059999997	1.968560645	2.055907503	0.5991790972000001	2.016275728	-0.1879975966	0.9983652869999999	35	M01	0.051670412114539495	0.051670412114539495	1.0	chr4	177190237	177190421	185	5
cluster_5678	5	0.41118150059999997	1.968560645	2.055907503	0.5991790972000001	2.016275728	-0.1879975966	0.9983652869999999	4	M10	-0.16456915596653188	0.16456915596653188	-1.0	chr4	186425697	186425754	58	3
cluster_5679	5	0.41118150059999997	1.968560645	2.055907503	0.5991790972000001	2.016275728	-0.1879975966	0.9983652869999999	31	M01	-0.06131858774405247	0.06131858774405247	-1.0	chr4	186427685	186427765	81	3
cluster_5760	1	1.22353073	1.22353073	1.22353073	-1.20853184	-1.20853184	2.4320625700000003	2.4320625700000003	92	M06	0.013484134338562334	0.013484134338562334	1.0	chr5	1855899	1856713	815	6
cluster_5923	4	0.07055736325	1.851899126	0.282229453	0.31481923675	0.896367459	-0.2442618735	2.077810226	20	M09	0.0774541554875099	0.0774541554875099	1.0	chr5	120191823	120192115	293	2
cluster_5928	4	0.07055736325	1.851899126	0.282229453	0.31481923675	0.896367459	-0.2442618735	2.077810226	63	M04	0.02366686550510441	0.02366686550510441	1.0	chr5	126984765	126984994	230	2
cluster_5966	9	0.35704966155555545	1.851899126	3.2134469539999992	0.2753692315555556	0.896367459	0.08168042999999992	2.077810226	135	M02	-0.004766905141351932	0.004766905141351932	-1.0	chr5	140709983	140710237	255	4
cluster_5977	11	0.45986059836363624	1.851899126	5.0584665819999985	0.3431352132727273	0.94129751	0.11672538509090905	2.077810226	38	M06	0.04621324834127211	0.04621324834127211	1.0	chr5	147040667	147040773	107	3
cluster_6020	14	0.22297081885714284	1.851899126	3.1215914639999998	0.26345072778571427	0.94129751	-0.04047990892857143	2.077810226	100	M06	-0.011444463148376315	0.011444463148376315	-1.0	chr5	172662724	172663219	496	4
cluster_6087	0								22	M10	-0.07473464492067426	0.07473464492067426	-1.0	chr6	2437142	2437147	6	2
cluster_6114	1	-0.664971657	-0.664971657	-0.664971657	1.037215059	1.037215059	-1.702186716	-1.702186716	33	M01	-0.05900512375137872	0.05900512375137872	-1.0	chr6	7248862	7248983	122	3
cluster_6143	1	-0.664971657	-0.664971657	-0.664971657	1.037215059	1.037215059	-1.702186716	-1.702186716	49	M08	0.03248292470823936	0.03248292470823936	1.0	chr6	25650786	25651144	359	2
cluster_6163	3	-0.41662308366666667	0.050379367	-1.249869251	0.4251660773333333	1.037215059	-0.841789161	0.011694548000000027	155	M08	-0.00018083828924028627	0.00018083828924028627	-1.0	chr6	29274617	29275337	721	11
cluster_6171	3	-0.41662308366666667	0.050379367	-1.249869251	0.4251660773333333	1.037215059	-0.841789161	0.011694548000000027	70	M04	0.021250280367365745	0.021250280367365745	1.0	chr6	29555799	29556229	431	4
cluster_6262	3	-0.41662308366666667	0.050379367	-1.249869251	0.4251660773333333	1.037215059	-0.841789161	0.011694548000000027	2	M10	-0.1912454605053165	0.1912454605053165	-1.0	chr6	31628935	31629199	265	3
cluster_6275	3	-0.41662308366666667	0.050379367	-1.249869251	0.4251660773333333	1.037215059	-0.841789161	0.011694548000000027	140	M06	-0.004303317856818155	0.004303317856818155	-1.0	chr6	31737630	31737885	256	2
cluster_6400	5	0.08897375539999999	1.302369181	0.444868777	0.7045703208	1.476969686	-0.6155965654	0.531985495	117	M04	0.007936545118927506	0.007936545118927506	1.0	chr6	36237982	36238410	429	8
cluster_6406	5	0.08897375539999999	1.302369181	0.444868777	0.7045703208	1.476969686	-0.6155965654	0.531985495	69	M02	0.021592150581891487	0.021592150581891487	1.0	chr6	40359007	40359130	124	2
cluster_6410	5	0.08897375539999999	1.302369181	0.444868777	0.7045703208	1.476969686	-0.6155965654	0.531985495	154	M06	0.0005424621144622049	0.0005424621144622049	1.0	chr6	41375649	41376295	647	3
cluster_6442	9	0.3996295670000001	1.302369181	3.5966661030000004	0.5203003905555555	1.576236012	-0.12067082355555556	0.840529761	93	M02	-0.013198134685181622	0.013198134685181622	-1.0	chr6	54172183	54172378	196	2
cluster_6495	15	0.1908751656	1.302369181	2.863127484	0.7099012865333333	1.808531776	-0.5190261209333333	0.840529761	23	M09	0.07461082849874705	0.07461082849874705	1.0	chr6	130182053	130182551	499	6
cluster_6498	15	0.1908751656	1.302369181	2.863127484	0.7099012865333333	1.808531776	-0.5190261209333333	0.840529761	10	M12	0.12336847335978415	0.12336847335978415	1.0	chr6	132931714	132931736	23	2
cluster_6518	15	0.1908751656	1.302369181	2.863127484	0.7099012865333333	1.808531776	-0.5190261209333333	0.840529761	59	M04	0.024956902722702987	0.024956902722702987	1.0	chr6	143929300	143929511	212	3
cluster_6532	16	0.2810479545000001	1.6336397880000002	4.4967672720000005	0.7564254166250001	1.808531776	-0.475377462125	0.840529761	41	M09	0.043380022403272996	0.043380022403272996	1.0	chr6	152702330	152702463	134	5
cluster_6604	16	0.2810479545000001	1.6336397880000002	4.4967672720000005	0.7564254166250001	1.808531776	-0.475377462125	0.840529761	44	M03	0.04068701600287178	0.04068701600287178	1.0	chr6	167173257	167173343	87	2
cluster_6651	17	0.2759873700588236	1.6336397880000002	4.691785291	0.6766300351176471	1.808531776	-0.4006426650588235	0.840529761	19	M01	-0.07784538965855077	0.07784538965855077	-1.0	chr6	168867541	168867685	145	3
cluster_6655	17	0.2759873700588236	1.6336397880000002	4.691785291	0.6766300351176471	1.808531776	-0.4006426650588235	0.840529761	14	M01	-0.10061235696372343	0.10061235696372343	-1.0	chr6	168963358	168963731	374	3
cluster_6871	1	1.056105408	1.056105408	1.056105408	-0.7312770559999999	-0.7312770559999999	1.787382464	1.787382464	128	M02	0.006441220815951875	0.006441220815951875	1.0	chr7	27225772	27226329	558	7
cluster_6892	1	1.056105408	1.056105408	1.056105408	-0.7312770559999999	-0.7312770559999999	1.787382464	1.787382464	3	M05	-0.1797887109823562	0.1797887109823562	-1.0	chr7	37947051	37947061	11	2
cluster_6960	3	1.6387179753333332	2.3353779	4.916153926	0.13909698566666664	1.138795447	1.4996209896666668	2.666588275	12	M01	-0.11508728696770935	0.11508728696770935	-1.0	chr7	76828885	76829845	961	3
cluster_6975	5	1.34243392	2.3353779	6.7121696	-0.23910084199999998	1.138795447	1.581534762	2.666588275	36	M03	-0.04996564627518983	0.04996564627518983	-1.0	chr7	94927713	94928249	537	2
cluster_7000	10	0.9356224585999998	2.3353779	9.356224586	0.1644166312	2.176879804	0.7712058274	2.666588275	142	M02	0.0038976825557504686	0.0038976825557504686	1.0	chr7	100077221	100077394	174	2
cluster_7042	11	0.9119015956363635	2.3353779	10.030917552	0.13075499772727273	2.176879804	0.7811465979090909	2.666588275	8	M05	-0.12979276926158487	0.12979276926158487	-1.0	chr7	108168130	108168721	592	3
cluster_7052	11	0.9119015956363635	2.3353779	10.030917552	0.13075499772727273	2.176879804	0.7811465979090909	2.666588275	104	M08	-0.010730532250050504	0.010730532250050504	-1.0	chr7	121651766	121652024	259	4
cluster_7072	11	0.9119015956363635	2.3353779	10.030917552	0.13075499772727273	2.176879804	0.7811465979090909	2.666588275	24	M01	-0.07313538531657726	0.07313538531657726	-1.0	chr7	132435910	132436239	330	2
cluster_7095	13	0.7327324244615383	2.3353779	9.525521518	0.051630560153846136	2.176879804	0.6811018643076923	2.666588275	101	M06	0.011326551648274024	0.011326551648274024	1.0	chr7	140218068	140218338	271	3
cluster_7341	0								122	M03	0.007242376902662567	0.007242376902662567	1.0	chr8	1563040	1563113	74	2
cluster_7425	1	0.33573697	0.33573697	0.33573697	-0.459117725	-0.459117725	0.7948546949999999	0.7948546949999999	61	M01	0.02389330799416733	0.02389330799416733	1.0	chr8	19460935	19461068	134	2
cluster_7504	6	-0.07645641433333332	0.640024036	-0.4587384859999999	-0.25333507166666663	1.885766387	0.17687865733333333	1.741793823	138	M00	0.004487800132003807	0.004487800132003807	1.0	chr8	53080905	53081140	236	2
cluster_7612	10	0.03081375180000001	1.471174505	0.3081375180000001	-0.07447457629999996	2.101664692	0.10528832809999993	2.718495783	146	M04	-0.002472216708342139	0.002472216708342139	-1.0	chr8	143202730	143203654	925	5
cluster_7683	1	-0.7102907340000001	-0.7102907340000001	-0.7102907340000001	0.259227259	0.259227259	-0.9695179930000001	-0.9695179930000001	99	M06	-0.011594583301013851	0.011594583301013851	-1.0	chr9	34628025	34628238	214	2
