## Supplementary material for "An entropy-based diagnostic framework for characterizing methylation state dynamics during preimplantation development": 5_28_progress__CSB_TRO_5_28_per_dmr_cdiag_vs_ubio.tsv

cluster_name	y_morula_observed	x_8cell	y_pred_meth_only	c_diag	u_morula_acc_mean	u_morula_minus_8cell	basin_residual_rank	abs_residual
cluster_2623	0.0	0.0	0.0	0.0			1.0	0.1966477625952775
cluster_6262	0.0	0.07609427609427609	0.0	0.0	-0.41662308366666667	-0.8417891609999999	2.0	0.1912454605053165
cluster_6892	0.0	0.04444444444444445	0.0	0.0	1.056105408	1.787382464	3.0	0.1797887109823562
cluster_5678	0.6862745098039216	0.0417989417989418	0.17824512800728182	0.5080293817966397	0.4111815006	-0.1879975966	4.0	0.16456915596653188
cluster_3275	0.0	0.06666666666666668	0.0	0.0	0.10283270710526307	-0.31489555589473683	5.0	0.1422064863349969
cluster_4373	0.0	0.4720105820105821	0.0	0.0	-0.4038656483333333	-0.12843097966666664	6.0	0.13619483090728782
cluster_4141	0.0	0.4925925925925925	0.0	0.0	0.07451343352727277	-0.1697510710727273	7.0	0.13453149715980126
cluster_7042	0.125	0.011111111111111113	0.0	0.125	0.9119015956363636	0.7811465979090909	8.0	0.12979276926158487
cluster_4605	0.45	0.35000000000000003	0.0	0.45	0.10468495178947372	-0.3379017015789474	9.0	0.12455720559417552
cluster_6498	1.0	0.5	0.24425203448741234	0.7557479655125876	0.19087516559999998	-0.5190261209333333	10.0	0.12336847335978415
cluster_2743	0.0	0.05555555555555555	0.0	0.0	0.5076093964285714	0.2874400417142857	11.0	0.11797099778706845
cluster_6960	0.03125	0.43820987654320975	0.21546007405301468	-0.18421007405301468	1.6387179753333332	1.4996209896666668	12.0	0.11508728696770935
cluster_1742	0.25	0.5159041394335511	0.9047099809309043	-0.6547099809309043	0.8376863477500001	0.73937783625	13.0	0.1109335240179164
cluster_6655	0.5	0.5552155194879653	0.046312784485024565	0.45368721551497543	0.2759873700588236	-0.4006426650588235	14.0	0.10061235696372343
cluster_4404	0.2333333333333333	0.4645995667350346	0.24255973831938324	-0.00922640498604993	0.015064603600000013	-0.14988650360000005	15.0	0.09722469353806078
cluster_543	0.25	0.9777777777777776	0.036414391795684196	0.2135856082043158	0.19774904530434775	-0.15393399595652174	16.0	0.0903190284088766
cluster_4026	1.0	0.3733333333333333	1.0	0.0	0.18648647845161287	0.009502662806451623	17.0	0.08347397901705353
cluster_4904	0.0	0.5	0.2247799424085289	-0.2247799424085289			18.0	0.07951997997463606
cluster_6651	0.5178571428571428	0.6546166341780376	0.2014351249170671	0.3164220179400757	0.2759873700588236	-0.4006426650588235	19.0	0.07784538965855077
cluster_5923	0.013888888888888888	0.3910493827160493	0.1830767309799991	-0.1691878420911102	0.07055736325	-0.2442618735	20.0	0.0774541554875099
cluster_242	0.375	0.5869483537904592	0.31242202924808526	0.06257797075191474	0.41439826475	-0.09720856600000008	21.0	0.07736259075217462
cluster_6087	1.0	0.5088888888888888	0.11828242629758554	0.8817175737024144			22.0	0.07473464492067426
cluster_6495	0.0	0.2437020495844025	0.35194845394969715	-0.35194845394969715	0.19087516559999998	-0.5190261209333333	23.0	0.07461082849874705
cluster_7072	0.0	0.6232234198027038	0.28424234458454717	-0.28424234458454717	0.9119015956363636	0.7811465979090909	24.0	0.07313538531657726
cluster_2190	0.0	0.3555555555555556	0.22651664496145593	-0.22651664496145593	0.477294187	-0.09778291539999998	25.0	0.07108962890199759
cluster_587	0.5	0.0962962962962963	0.0	0.5	0.19596429402173907	-0.202300023326087	26.0	0.06936499188912126
cluster_125	0.0	0.13133261799928464	0.03146658650802123	-0.03146658650802123	-0.08456080660000005	-0.7243936233999999	27.0	0.06392871898753896
cluster_5002	0.09455128205128203	0.4900816503341478	0.26918988026969093	-0.17463859821840888	-0.8750030294	-0.7163626154000001	28.0	0.06206678272947911
cluster_643	0.875	0.1819783508871383	0.22870533789379857	0.6462946621062015	0.18568472110638296	-0.21490564055319156	29.0	0.06180020068831344
cluster_832	0.6666666666666666	0.7029365079365079	0.6151544402519954	0.051512226414671236	-0.0903630925	-0.20618667699999998	30.0	0.06166929719687478
cluster_5679	0.5	0.5709321386858208	0.1729051655736134	0.3270948344263866	0.4111815006	-0.1879975966	31.0	0.06131858774405247
cluster_1387	0.14285714285714285	0.2833333333333333	0.1567282003698131	-0.01387105751267026	0.010608259799999995	-0.3986170044	32.0	0.05917032505379138
cluster_6114	0.2272727272727273	0.5232050531171626	0.17163391513261875	0.055638812140108546	-0.664971657	-1.702186716	33.0	0.05900512375137872
cluster_1764	0.5	0.047058823529411764	0.0	0.5	0.7542013409999999	0.5423944533636363	34.0	0.056940770422262976
cluster_5661	0.7916666666666667	0.7822222222222219	0.17115021940704553	0.6205164472596212	0.4111815006	-0.1879975966	35.0	0.051670412114539495
cluster_6975	1.0	0.7148148148148149	0.7931377335853292	0.20686226641467076	1.34243392	1.581534762	36.0	0.04996564627518983
cluster_3348	1.0	0.02564102564102564	0.01389451990207521	0.9861054800979248	0.1430032778095238	-0.10056146914285713	37.0	0.04738931923287908
cluster_5977	1.0	0.06802425506823308	0.03411400420129835	0.9658859957987016	0.4598605983636362	0.11672538509090905	38.0	0.04621324834127211
cluster_4909	0.0	0.6099999999999998	0.002513277623058093	-0.002513277623058093			39.0	0.0455104341629634
cluster_1718	0.7	0.1469208776971304	0.022796637727968475	0.6772033622720315	0.5087951024	0.39708280420000003	40.0	0.04482086841341994
cluster_6532	0.09375	0.3156073437703985	0.22748718962807785	-0.13373718962807785	0.2810479545000001	-0.475377462125	41.0	0.043380022403272996
cluster_2365	0.046875	0.3740033816558312	0.08545076075815014	-0.03857576075815014	0.8863012990000001	0.8214965209999999	42.0	0.04206595171579531
cluster_1758	0.5	0.9762962962962964	0.0	0.5	0.7568651953999999	0.5715323594	43.0	0.04146978517954862
cluster_6604	0.8898809523809523	0.9893365893365892	0.9604834199003937	-0.07060246751944133	0.2810479545000001	-0.475377462125	44.0	0.04068701600287178
cluster_3519	0.33035714285714285	0.5114529343630538	0.2573559715813074	0.07300117127583544	0.39122289480000016	-0.046378094400000014	45.0	0.039615500939224814
cluster_916	1.0	0.0	0.0	1.0	-0.131902419	-0.28845465600000003	46.0	0.03477969827616953
cluster_3684	0.0	0.08222222222222222	0.09988874500083121	-0.09988874500083121	0.48492230299999994	0.1693516439999998	47.0	0.03303168106417983
cluster_1556	0.0	0.03333333333333333	0.006711622806208278	-0.006711622806208278	0.08728189229411766	-0.3244548544705882	48.0	0.03260139379560621
cluster_6143	0.0	0.8037037037037039	0.0	0.0	-0.664971657	-1.702186716	49.0	0.03248292470823936
cluster_5240	0.0	0.06444444444444444	0.09217646457670607	-0.09217646457670607	0.3083585112941176	0.05396797147058824	50.0	0.030657010714861713
cluster_4364	0.0	0.2263080271735733	0.08434777258181492	-0.08434777258181492	-0.4038656483333333	-0.12843097966666664	51.0	0.028761783519538973
cluster_950	0.11904761904761905	0.7858377425044089	0.7325013335717361	-0.613453714524117	-0.10241533300000001	-0.19846392350000003	52.0	0.028665678768162717
cluster_1523	0.42857142857142855	0.04896790610184544	0.027737775839290442	0.4008336527321381	0.11561099712903225	-0.2456785788064516	53.0	0.028657784752583106
cluster_4907	0.23214285714285715	0.4320658141347797	0.4181720239460254	-0.18602916680316822			54.0	0.028191874667370782
cluster_3660	0.0	0.15838624338624338	0.006281051928011747	-0.006281051928011747	0.48492230299999994	0.1693516439999998	55.0	0.02673350276848525
cluster_5064	0.0	0.08095989159112083	0.01667872945821206	-0.01667872945821206	-0.3087862028461539	-0.5589559879230769	56.0	0.026514052553844446
cluster_4532	1.0	0.05542087542087543	0.01260607581739683	0.9873939241826032	0.10158976730769234	-0.29111107007692305	57.0	0.02555737957017126
cluster_3762	0.7	0.10224867724867727	0.08696430348645258	0.6130356965135474	1.187335796	0.5178056259999999	58.0	0.02547921617054224
cluster_6518	0.5	0.13150960895213767	0.08424958853433558	0.41575041146566444	0.19087516559999998	-0.5190261209333333	59.0	0.024956902722702987
cluster_1715	0.0	0.026469997001911896	0.008961899352392359	-0.008961899352392359	0.6139499775999999	0.11239776379999997	60.0	0.024207698715579238
cluster_7425	0.7247474747474747	0.8268384326355341	0.40514796500223377	0.31959950974524093	0.33573697	0.7948546949999999	61.0	0.02389330799416733
cluster_1333	0.008064516129032258	0.06961938895752771	0.008378444022988102	-0.0003139278939558437	0.7193941816666666	0.3406549033333333	62.0	0.02385699435247903
cluster_5928	0.0	0.22430199430199424	0.10255717307302512	-0.10255717307302512	0.07055736325	-0.2442618735	63.0	0.02366686550510441
cluster_1688	0.0	0.04444444444444445	0.06430051321082776	-0.06430051321082776			64.0	0.02325758337558164
cluster_5215	1.0	0.07959910459910459	0.0932366116321044	0.9067633883678956	0.313585376882353	-0.038171618529411776	65.0	0.02257791147741315
cluster_1806	0.5	0.10163817663817663	0.028166992895936074	0.47183300710406395	0.5955772658	0.518909517	66.0	0.022568391044334942
cluster_840	0.0	0.04444444444444445	0.04049904231933986	-0.04049904231933986	-0.0903630925	-0.20618667699999998	67.0	0.022510081405926686
cluster_2776	0.125	0.0250542501400625	0.010771019879958323	0.11422898012004168	-0.007005847	-1.7846584269999999	68.0	0.02243036316972645
cluster_6406	0.0	0.022222222222222227	0.05209234846055187	-0.05209234846055187	0.08897375539999999	-0.6155965654	69.0	0.021592150581891487
cluster_6171	0.15833333333333333	0.2763552645736553	0.09806206253121709	0.060271270802116236	-0.41662308366666667	-0.8417891609999999	70.0	0.021250280367365745
cluster_2324	0.0	0.08692372986490632	0.11474520536737	-0.11474520536737	0.4262227371428571	0.08714773371428576	71.0	0.020674366566264403
cluster_2126	0.0	0.003703703703703704	0.06202957557431165	-0.06202957557431165			72.0	0.020437472066274085
cluster_3133	0.08333333333333333	0.0226437472965606	0.006689275065526418	0.07664405826780692	0.4600214569166666	0.17924127275	73.0	0.020431413895555767
cluster_915	0.3333333333333333	0.21387219944338448	0.028094037770122062	0.3052392955632113	-0.131902419	-0.28845465600000003	74.0	0.01999353420964911
cluster_4920	0.13541666666666666	0.0816198070934913	0.05050160036475808	0.08491506630190858	-0.5375087559999999	-0.5014445985	75.0	0.019617327282446258
cluster_4084	0.09347943722943723	0.1229698055820157	0.03437018688308695	0.059109250346350284	0.08775926983720926	-0.19231705327906984	76.0	0.01955094844231297
cluster_634	0.0	0.03333333333333333	0.04255636041706572	-0.04255636041706572	0.18568472110638296	-0.21490564055319156	77.0	0.019127026406937114
cluster_4449	0.0	0.022222222222222227	0.056399882687849456	-0.056399882687849456	0.26922970063636364	0.007488364363636362	78.0	0.018910067452266505
cluster_3227	0.0	0.13499118165784835	0.01848065531962596	-0.01848065531962596	0.06883034942857144	-0.16135412814285713	79.0	0.01829822903116026
cluster_483	0.0	0.029629629629629624	0.003909799196913213	-0.003909799196913213	0.19028365353658536	-0.1896995311707318	80.0	0.018269489425537275
cluster_1586	0.0	0.007407407407407406	0.03389972835517728	-0.03389972835517728	0.04816724248571429	-0.33939616594285704	81.0	0.017238617640969938
cluster_2004	0.0	0.003421113421113421	0.057585833854520665	-0.057585833854520665	0.10176552803703703	0.07635525811111113	82.0	0.016083742427707402
cluster_5020	0.02083333333333333	0.04261664261664262	0.008722835484329474	0.012110497849003855	-0.6553253875	-0.6479891411250001	83.0	0.015386451646331638
cluster_4889	0.4714285714285714	0.3374842603955989	0.0840861699276254	0.387342401500946	0.69390860785	0.10044502414999996	84.0	0.015037580151164553
cluster_5516	0.0	0.05925925925925925	0.0818412884738665	-0.0818412884738665	-0.9350170645	-0.6371295044999999	85.0	0.0145793093893729
cluster_3766	0.25	0.04868682515741339	0.08685412444947689	0.16314587555052312	0.21895191824999996	0.23670986374999994	86.0	0.014498148323204797
cluster_5599	0.09375	0.05234860924516097	0.012106156096592779	0.08164384390340722	0.5679394668571428	0.5347357355714285	87.0	0.014392782084662069
cluster_3967	0.0	0.062031764478545325	0.05836344107865875	-0.05836344107865875	0.4266368355199999	0.32281330524	88.0	0.013740044568184008
cluster_4897	0.0	0.005555555555555557	0.0015054713850295837	-0.0015054713850295837			89.0	0.01366492636868455
cluster_126	0.02083333333333333	0.04109879127278817	0.004273587346284574	0.016559745987048756	0.22504760559999998	-0.4923440340000001	90.0	0.013563527494417912
cluster_1126	0.0	0.10714396284829722	0.011255965657690289	-0.011255965657690289	-0.2562984456666667	-0.7368299713333333	91.0	0.013533457422441648
cluster_5760	0.171875	0.05378577987402089	0.057841658260944354	0.11403334173905565	1.22353073	2.4320625700000003	92.0	0.013484134338562334
cluster_6442	0.0	0.0	0.020456090636454205	-0.020456090636454205	0.3996295670000001	-0.12067082355555556	93.0	0.013198134685181622
cluster_1007	0.0	0.06613756613756612	0.026465968028480436	-0.026465968028480436	-0.2518541755555556	-0.5273685216666667	94.0	0.012547690119988693
cluster_618	0.0	0.022222222222222227	0.05982751807075763	-0.05982751807075763	0.18568472110638296	-0.21490564055319156	95.0	0.012457672993492734
cluster_4538	1.0	1.0	0.0	1.0	0.10158976730769234	-0.29111107007692305	96.0	0.012119631552459195
cluster_3928	0.3830492424242424	0.44150102002003705	0.10539909190109983	0.27765015052314257	0.12186487150000005	0.1229183841363636	97.0	0.012049750118880712
cluster_1607	0.5	0.02969498910675382	0.02391802536268384	0.47608197463731616	0.12359088166666668	-0.3035103838888888	98.0	0.011705633309194585
cluster_7683	0.0	0.06701972682364839	0.028991065669905922	-0.028991065669905922	-0.7102907340000001	-0.969517993	99.0	0.011594583301013851
cluster_6020	0.0	0.01423761423761424	0.002254420502704959	-0.002254420502704959	0.22297081885714284	-0.04047990892857143	100.0	0.011444463148376315
cluster_7095	0.27884615384615385	0.02671188071188071	0.005783145777079588	0.27306300806907424	0.7327324244615383	0.6811018643076923	101.0	0.011326551648274024
cluster_293	0.0	0.01746031746031746	0.005399065354598196	-0.005399065354598196	0.29688348013793103	-0.040006529310344895	102.0	0.011320331359549872
cluster_23	0.015625	0.030524465929854788	0.028870837537005083	-0.013245837537005083	0.369485978	-1.8505518159999998	103.0	0.010913730745669705
cluster_7052	0.3333333333333333	0.28899470899470897	0.11458850048117994	0.21874483285215338	0.9119015956363636	0.7811465979090909	104.0	0.010730532250050504
cluster_4551	0.0	0.007407407407407406	0.035444616912973785	-0.035444616912973785	0.10158976730769234	-0.29111107007692305	105.0	0.010511701306455212
cluster_5656	0.0	0.061910986616868974	0.013343099265388098	-0.013343099265388098	0.5889355736666666	0.09528211666666664	106.0	0.010248699091131932
cluster_3123	0.4739130434782609	0.6639058456800905	0.44254637941254926	0.03136666406571165	0.4600214569166666	0.17924127275	107.0	0.01009258102470434
cluster_4064	0.0	0.04003923240833735	0.034655448398413426	-0.034655448398413426	0.07319323619047613	-0.24695495121428576	108.0	0.009863487855521524
cluster_1257	0.0	0.01212121212121212	0.004309070791395828	-0.004309070791395828	-0.1574549965	0.2573302135	109.0	0.009691722645456684
cluster_5659	0.0	0.06666666666666668	0.1040255566584093	-0.1040255566584093	0.5889355736666666	0.09528211666666664	110.0	0.009463649726266442
cluster_2727	0.0	0.0011111111111111113	0.031207159792526577	-0.031207159792526577	0.4145043538	0.2433549518	111.0	0.00904892991849292
cluster_4593	0.0	0.054678362573099416	0.05542342298764661	-0.05542342298764661	0.12032015844444445	-0.3484010804444445	112.0	0.00897483542457587
cluster_5447	0.0	0.004232804232804232	0.02252793913102324	-0.02252793913102324	-0.8587290409999999	-0.052371606499999945	113.0	0.00867662871760068
cluster_5608	0.0	0.06403091220084682	0.01522393525638501	-0.01522393525638501	0.5679394668571428	0.5347357355714285	114.0	0.008632481304293806
cluster_5336	0.0	0.08333333333333333	0.05689227078890255	-0.05689227078890255	0.16075562617391306	-0.16915109782608698	115.0	0.00859409368006767
cluster_3303	0.026583710407239818	0.00576460822263501	0.05281914120580229	-0.026235430798562474	0.2326938243157895	-0.08330058689473682	116.0	0.00859391110693345
cluster_6400	0.05	0.1022695664759132	0.010171057637472723	0.03982894236252728	0.08897375539999999	-0.6155965654	117.0	0.007936545118927506
cluster_4420	0.0	0.06653038319704986	0.0742575715165782	-0.0742575715165782	0.3146190316666667	0.17860352	118.0	0.007880065346001176
cluster_1976	1.0	0.9277777777777778	0.03396041673568769	0.9660395832643123	0.1024203828695652	0.08905542465217389	119.0	0.007731686270878672
cluster_1406	0.4705882352941176	0.005555555555555557	0.0842642009842441	0.3863240343098735	0.21649764406666666	-0.15185266959999996	120.0	0.007469694877088544
cluster_4899	0.0	0.057777777777777775	0.03332312883871746	-0.03332312883871746			121.0	0.007327443864934964
cluster_7341	1.0	0.9666666666666668	0.9220944524368409	0.07790554756315915			122.0	0.007242376902662567
cluster_1564	0.0	0.007407407407407406	0.01835345969274218	-0.01835345969274218	0.08728189229411766	-0.3244548544705882	123.0	0.007105062288811339
cluster_3362	0.011363636363636364	0.05335090133131748	0.014809306922602312	-0.003445670558965948	0.1430032778095238	-0.10056146914285713	124.0	0.006995009743539482
cluster_5400	0.0	0.019787940136199597	0.03266748121712022	-0.03266748121712022	-0.337068425	0.34011292200000004	125.0	0.00690351861809765
cluster_3369	0.0	0.0	0.02180500935844169	-0.02180500935844169	0.089100799173913	-0.1742390286956522	126.0	0.006783646329348574
cluster_3978	0.05555555555555555	0.0069135802469135815	0.000721088386128454	0.054834467169427095	0.3446764003846154	0.2385188691153847	127.0	0.0066719968616041035
cluster_6871	0.0	0.03244875705654088	0.06698070627266009	-0.06698070627266009	1.056105408	1.787382464	128.0	0.006441220815951875
cluster_1922	0.5	0.1019795657726692	0.015858319358188697	0.4841416806418113	0.17809323477777778	0.13484038894444444	129.0	0.006386715826850186
cluster_1851	0.0	0.008333333333333333	0.0027163068042500346	-0.0027163068042500346	0.6260395571666667	0.57466607225	130.0	0.0059938138733272965
cluster_2355	0.05625	0.025448530797368002	0.12782358149732037	-0.07157358149732038	0.384706205	0.6735863295000001	131.0	0.00582188590766739
cluster_900	0.0	0.0	0.05384030572965683	-0.05384030572965683	-0.0903630925	-0.20618667699999998	132.0	0.005420603936836628
cluster_3416	0.3333333333333333	0.07777777777777778	0.027332465811993313	0.30600086752134	0.2683839703666667	-0.09426433256666668	133.0	0.005170349768371103
cluster_4028	0.0	0.0206927575348628	0.057680161711462695	-0.057680161711462695	0.20518743871875	-0.007203762968749989	134.0	0.0049639717947311075
cluster_5966	0.0	0.011111111111111113	0.006447613292681112	-0.006447613292681112	0.35704966155555545	0.08168042999999993	135.0	0.004766905141351932
cluster_5024	0.0	0.0	0.0	0.0	-0.7308543154285715	-0.7815638429999999	136.0	0.004546241878128551
cluster_123	0.0	0.004228123342490015	0.061187086710044615	-0.061187086710044615	0.3996210383333333	-0.9858264156666668	137.0	0.004492636586901818
cluster_7504	0.0125	0.08592172025505357	0.05243517599072572	-0.03993517599072571	-0.07645641433333332	0.17687865733333333	138.0	0.004487800132003807
cluster_5252	0.0	0.022222222222222227	0.22732097880997595	-0.22732097880997595	0.1751024924736842	-0.17426938115789473	139.0	0.0044561738151872405
cluster_6275	0.0	0.0401058201058201	0.009499069467794347	-0.009499069467794347	-0.41662308366666667	-0.8417891609999999	140.0	0.004303317856818155
cluster_883	0.0	0.03106503632819422	0.025291221004174372	-0.025291221004174372	-0.0903630925	-0.20618667699999998	141.0	0.004079083887331211
cluster_7000	0.16666666666666666	0.014387464387464388	0.0070476510084950495	0.1596190156581716	0.9356224585999998	0.7712058274	142.0	0.0038976825557504686
cluster_2832	0.0	0.009098842928345492	0.023560906200468797	-0.023560906200468797	-1.6725532280000002	-2.0957987090000003	143.0	0.003766220183218466
cluster_315	0.0	0.06666666666666668	0.01644141801288763	-0.01644141801288763	0.2731706742258064	-0.13597024235483873	144.0	0.0035426819026432186
cluster_386	0.05	0.0367063492063492	0.024424314538583305	0.025575685461416697	0.22308891954838705	-0.14412104367741935	145.0	0.0025304369417066693
cluster_7612	0.01619644723092999	0.07851167189028184	0.07836091000170664	-0.062164462770776654	0.03081375180000001	0.10528832809999993	146.0	0.002472216708342139
cluster_3336	0.0	0.008333333333333333	0.020510014413015063	-0.020510014413015063	0.18977602995000006	-0.09329289985	147.0	0.002450568520396189
cluster_5307	0.0	0.011111111111111113	0.004964520429214914	-0.004964520429214914	0.17775505247619044	-0.07120944190476196	148.0	0.002172344139453054
cluster_1921	0.0	0.0	0.5433585330373683	-0.5433585330373683	0.17809323477777778	0.13484038894444444	149.0	0.0020292941244891513
cluster_67	0.0	0.0	0.008020141991945359	-0.008020141991945359	-0.0317472865	-2.247281006	150.0	0.0019896580789447228
cluster_652	0.0	0.015555555555555557	0.02830752188496515	-0.02830752188496515	0.18568472110638296	-0.21490564055319156	151.0	0.0014656449645791673
cluster_2910	0.025	0.10579812330119692	0.030438503772657343	-0.005438503772657342	0.128269105	-0.678776942	152.0	0.0014337262853429446
cluster_2637	0.0	0.07381630714964049	0.02031966755769236	-0.02031966755769236	0.682382495	-1.021247132	153.0	0.0010649187275356589
cluster_6410	0.017857142857142856	0.018347298347298348	0.011397159536083303	0.006459983321059553	0.08897375539999999	-0.6155965654	154.0	0.0005424621144622049
cluster_6163	0.0	0.3610440242019189	0.27480319552361776	-0.27480319552361776	-0.41662308366666667	-0.8417891609999999	155.0	0.00018083828924028627
cluster_5580	0.0	0.0	0.0014647581598499462	-0.0014647581598499462	0.6871017704000001	0.9367087018000001	156.0	1.2258168814039169e-05
