## Supplementary material for "An entropy-based diagnostic framework for characterizing methylation state dynamics during preimplantation development": 5_28_progress__CSB_TRO_5_28_per_dmr_deep_analysis.tsv

cluster_name	module_id	basin_residual_rank	y_morula_observed	x_8cell	y_pred_meth_only	c_diag	u_morula_acc_mean	u_morula_minus_8cell	curvature	is_inverted_u	is_u_shape	signed_residual_dir
cluster_2623	M05	1.0	0.0	0.0	0.0	0.0			0.0	False	False	-1.0
cluster_6262	M10	2.0	0.0	0.07609427609427609	0.0	0.0	-0.41662308366666667	-0.8417891609999999	0.3094276094276093	False	True	-1.0
cluster_6892	M05	3.0	0.0	0.04444444444444445	0.0	0.0	1.056105408	1.787382464	0.0444444444444444	False	False	-1.0
cluster_5678	M10	4.0	0.6862745098039216	0.0417989417989418	0.17824512800728182	0.5080293817966397	0.4111815006	-0.1879975966	-0.5240834111422348	False	False	-1.0
cluster_3275	M05	5.0	0.0	0.06666666666666668	0.0	0.0	0.10283270710526307	-0.31489555589473683	0.1666666666666666	False	True	-1.0
cluster_4373	M01	6.0	0.0	0.4720105820105821	0.0	0.0	-0.4038656483333333	-0.12843097966666664	0.972010582010582	False	True	-1.0
cluster_4141	M05	7.0	0.0	0.4925925925925925	0.0	0.0	0.07451343352727277	-0.1697510710727273	0.4925925925925925	False	False	-1.0
cluster_7042	M05	8.0	0.125	0.011111111111111113	0.0	0.125	0.9119015956363636	0.7811465979090909	-0.2235042735042736	True	False	-1.0
cluster_4605	M01	9.0	0.45	0.35000000000000003	0.0	0.45	0.10468495178947372	-0.3379017015789474	-0.19000000000000009	True	False	-1.0
cluster_6498	M12	10.0	1.0	0.5	0.24425203448741234	0.7557479655125876	0.19087516559999998	-0.5190261209333333	-1.4714285714285715	True	False	1.0
cluster_2743	M07	11.0	0.0	0.05555555555555555	0.0	0.0	0.5076093964285714	0.2874400417142857	0.1555555555555555	False	True	-1.0
cluster_6960	M01	12.0	0.03125	0.43820987654320975	0.21546007405301468	-0.18421007405301468	1.6387179753333332	1.4996209896666668	0.6652336860670192	False	True	-1.0
cluster_1742	M08	13.0	0.25	0.5159041394335511	0.9047099809309043	-0.6547099809309043	0.8376863477500001	0.73937783625	0.1825708061002176	False	False	1.0
cluster_6655	M01	14.0	0.5	0.5552155194879653	0.046312784485024565	0.45368721551497543	0.2759873700588236	-0.4006426650588235	-0.10151560679961258	False	False	-1.0
cluster_4404	M01	15.0	0.2333333333333333	0.4645995667350346	0.24255973831938324	-0.00922640498604993	0.015064603600000013	-0.14988650360000005	0.1545118474367889	False	False	-1.0
cluster_543	M08	16.0	0.25	0.9777777777777776	0.036414391795684196	0.2135856082043158	0.19774904530434775	-0.15393399595652174	0.8111111111111109	False	True	1.0
cluster_4026	M03	17.0	1.0	0.3733333333333333	1.0	0.0	0.18648647845161287	0.009502662806451623	-1.346666666666667	True	False	1.0
cluster_4904	M12	18.0	0.0	0.5	0.2247799424085289	-0.2247799424085289			0.5	False	False	1.0
cluster_6651	M01	19.0	0.5178571428571428	0.6546166341780376	0.2014351249170671	0.3164220179400757	0.2759873700588236	-0.4006426650588235	-0.025363842861262864	False	False	-1.0
cluster_5923	M09	20.0	0.013888888888888888	0.3910493827160493	0.1830767309799991	-0.1691878420911102	0.07055736325	-0.2442618735	0.4818863235529903	False	True	1.0
cluster_242	M01	21.0	0.375	0.5869483537904592	0.31242202924808526	0.06257797075191474	0.41439826475	-0.09720856600000008	0.1969483537904592	False	False	1.0
cluster_6087	M10	22.0	1.0	0.5088888888888888	0.11828242629758554	0.8817175737024144			-0.8244444444444444	True	False	-1.0
cluster_6495	M09	23.0	0.0	0.2437020495844025	0.35194845394969715	-0.35194845394969715	0.19087516559999998	-0.5190261209333333	0.3005472876796404	False	True	1.0
cluster_7072	M01	24.0	0.0	0.6232234198027038	0.28424234458454717	-0.28424234458454717	0.9119015956363636	0.7811465979090909	0.9576363752682908	False	True	-1.0
cluster_2190	M12	25.0	0.0	0.3555555555555556	0.22651664496145593	-0.22651664496145593	0.477294187	-0.09778291539999998	0.3555555555555555	False	False	1.0
cluster_587	M05	26.0	0.5	0.0962962962962963	0.0	0.5	0.19596429402173907	-0.202300023326087	-0.9037037037037036	True	False	-1.0
cluster_125	M07	27.0	0.0	0.13133261799928464	0.03146658650802123	-0.03146658650802123	-0.08456080660000005	-0.7243936233999999	0.1932373799040464	False	True	-1.0
cluster_5002	M01	28.0	0.09455128205128203	0.4900816503341478	0.26918988026969093	-0.17463859821840888	-0.8750030294	-0.7163626154000001	0.7828876706025484	False	True	-1.0
cluster_643	M13	29.0	0.875	0.1819783508871383	0.22870533789379857	0.6462946621062015	0.18568472110638296	-0.21490564055319156	-1.1937513431476403	True	False	1.0
cluster_832	M01	30.0	0.6666666666666666	0.7029365079365079	0.6151544402519954	0.051512226414671236	-0.0903630925	-0.20618667699999998	-0.1691528062580694	False	False	1.0
cluster_5679	M01	31.0	0.5	0.5709321386858208	0.1729051655736134	0.3270948344263866	0.4111815006	-0.1879975966	-0.1424011946475125	False	False	-1.0
cluster_1387	M12	32.0	0.14285714285714285	0.2833333333333333	0.1567282003698131	-0.01387105751267026	0.010608259799999995	-0.3986170044	-0.002380952380952261	False	False	1.0
cluster_6114	M01	33.0	0.2272727272727273	0.5232050531171626	0.17163391513261875	0.055638812140108546	-0.664971657	-1.702186716	0.2283451969489899	False	False	-1.0
cluster_1764	M15	34.0	0.5	0.047058823529411764	0.0	0.5	0.7542013409999999	0.5423944533636363	-0.4529411764705883	False	False	-1.0
cluster_5661	M01	35.0	0.7916666666666667	0.7822222222222219	0.17115021940704553	0.6205164472596212	0.4111815006	-0.1879975966	-0.2594444444444448	True	False	1.0
cluster_6975	M03	36.0	1.0	0.7148148148148149	0.7931377335853292	0.20686226641467076	1.34243392	1.581534762	-0.8351851851851853	True	False	-1.0
cluster_3348	M02	37.0	1.0	0.02564102564102564	0.01389451990207521	0.9861054800979248	0.1430032778095238	-0.10056146914285713	-1.9743589743589745	True	False	1.0
cluster_5977	M06	38.0	1.0	0.06802425506823308	0.03411400420129835	0.9658859957987016	0.4598605983636362	0.11672538509090905	-1.8871272600832825	True	False	1.0
cluster_4909	M15	39.0	0.0	0.6099999999999998	0.002513277623058093	-0.002513277623058093			1.1855555555555553	False	True	1.0
cluster_1718	M00	40.0	0.7	0.1469208776971304	0.022796637727968475	0.6772033622720315	0.5087951024	0.39708280420000003	-1.1316756135309396	True	False	1.0
cluster_6532	M09	41.0	0.09375	0.3156073437703985	0.22748718962807785	-0.13373718962807785	0.2810479545000001	-0.475377462125	0.2147136786120274	False	False	1.0
cluster_2365	M07	42.0	0.046875	0.3740033816558312	0.08545076075815014	-0.03857576075815014	0.8863012990000001	0.8214965209999999	0.316970173635781	False	False	-1.0
cluster_1758	M01	43.0	0.5	0.9762962962962964	0.0	0.5	0.7568651953999999	0.5715323594	0.10962962962962974	False	False	1.0
cluster_6604	M03	44.0	0.8898809523809523	0.9893365893365892	0.9604834199003937	-0.07060246751944133	0.2810479545000001	-0.475377462125	-0.16542531542531547	False	False	1.0
cluster_3519	M01	45.0	0.33035714285714285	0.5114529343630538	0.2573559715813074	0.07300117127583544	0.39122289480000016	-0.046378094400000014	0.3027283127314556	False	True	-1.0
cluster_916	M02	46.0	1.0	0.0	0.0	1.0	-0.131902419	-0.28845465600000003	-2.0	True	False	1.0
cluster_3684	M02	47.0	0.0	0.08222222222222222	0.09988874500083121	-0.09988874500083121	0.48492230299999994	0.1693516439999998	0.0822222222222222	False	False	1.0
cluster_1556	M00	48.0	0.0	0.03333333333333333	0.006711622806208278	-0.006711622806208278	0.08728189229411766	-0.3244548544705882	0.1333333333333333	False	True	-1.0
cluster_6143	M08	49.0	0.0	0.8037037037037039	0.0	0.0	-0.664971657	-1.702186716	1.003703703703704	False	True	1.0
cluster_5240	M06	50.0	0.0	0.06444444444444444	0.09217646457670607	-0.09217646457670607	0.3083585112941176	0.05396797147058824	0.0644444444444444	False	False	1.0
cluster_4364	M04	51.0	0.0	0.2263080271735733	0.08434777258181492	-0.08434777258181492	-0.4038656483333333	-0.12843097966666664	0.2969084412522482	False	True	1.0
cluster_950	M03	52.0	0.11904761904761905	0.7858377425044089	0.7325013335717361	-0.613453714524117	-0.10241533300000001	-0.19846392350000003	0.8068334135000799	False	True	-1.0
cluster_1523	M06	53.0	0.42857142857142855	0.04896790610184544	0.027737775839290442	0.4008336527321381	0.11561099712903225	-0.2456785788064516	-0.7387049830245319	True	False	1.0
cluster_4907	M08	54.0	0.23214285714285715	0.4320658141347797	0.4181720239460254	-0.18602916680316822			0.18829292036188588	False	False	1.0
cluster_3660	M04	55.0	0.0	0.15838624338624338	0.006281051928011747	-0.006281051928011747	0.48492230299999994	0.1693516439999998	0.1583862433862433	False	False	-1.0
cluster_5064	M07	56.0	0.0	0.08095989159112083	0.01667872945821206	-0.01667872945821206	-0.3087862028461539	-0.5589559879230769	0.10913326620412388	False	True	-1.0
cluster_4532	M13	57.0	1.0	0.05542087542087543	0.01260607581739683	0.9873939241826032	0.10158976730769234	-0.29111107007692305	-1.6445791245791246	True	False	1.0
cluster_3762	M07	58.0	0.7	0.10224867724867727	0.08696430348645258	0.6130356965135474	1.187335796	0.5178056259999999	-1.2358465608465607	True	False	1.0
cluster_6518	M04	59.0	0.5	0.13150960895213767	0.08424958853433558	0.41575041146566444	0.19087516559999998	-0.5190261209333333	-0.7565856291431006	True	False	1.0
cluster_1715	M06	60.0	0.0	0.026469997001911896	0.008961899352392359	-0.008961899352392359	0.6139499775999999	0.11239776379999997	0.07217759934109301	False	True	-1.0
cluster_7425	M01	61.0	0.7247474747474747	0.8268384326355341	0.40514796500223377	0.31959950974524093	0.33573697	0.7948546949999999	-0.2361700303729288	False	False	1.0
cluster_1333	M04	62.0	0.008064516129032258	0.06961938895752771	0.008378444022988102	-0.0003139278939558437	0.7193941816666666	0.3406549033333333	0.0790317036730353	False	True	-1.0
cluster_5928	M04	63.0	0.0	0.22430199430199424	0.10255717307302512	-0.10255717307302512	0.07055736325	-0.2442618735	0.2243019943019942	False	False	1.0
cluster_1688	M02	64.0	0.0	0.04444444444444445	0.06430051321082776	-0.06430051321082776			0.0444444444444444	False	False	1.0
cluster_5215	M13	65.0	1.0	0.07959910459910459	0.0932366116321044	0.9067633883678956	0.313585376882353	-0.038171618529411776	-1.6704008954008955	True	False	1.0
cluster_1806	M06	66.0	0.5	0.10163817663817663	0.028166992895936074	0.47183300710406395	0.5955772658	0.518909517	-0.8773091917828759	True	False	1.0
cluster_840	M13	67.0	0.0	0.04444444444444445	0.04049904231933986	-0.04049904231933986	-0.0903630925	-0.20618667699999998	0.2944444444444444	False	True	1.0
cluster_2776	M14	68.0	0.125	0.0250542501400625	0.010771019879958323	0.11422898012004168	-0.007005847	-1.7846584269999999	-0.1871079120220997	True	False	-1.0
cluster_6406	M02	69.0	0.0	0.022222222222222227	0.05209234846055187	-0.05209234846055187	0.08897375539999999	-0.6155965654	0.0222222222222222	False	False	1.0
cluster_6171	M04	70.0	0.15833333333333333	0.2763552645736553	0.09806206253121709	0.060271270802116236	-0.41662308366666667	-0.8417891609999999	0.09204153908345927	False	False	1.0
cluster_2324	M14	71.0	0.0	0.08692372986490632	0.11474520536737	-0.11474520536737	0.4262227371428571	0.08714773371428576	0.1989638636441705	False	True	1.0
cluster_2126	M02	72.0	0.0	0.003703703703703704	0.06202957557431165	-0.06202957557431165			0.0037037037037037	False	False	1.0
cluster_3133	M14	73.0	0.08333333333333333	0.0226437472965606	0.006689275065526418	0.07664405826780692	0.4600214569166666	0.17924127275	-0.08861166395885071	True	False	-1.0
cluster_915	M07	74.0	0.3333333333333333	0.21387219944338448	0.028094037770122062	0.3052392955632113	-0.131902419	-0.28845465600000003	-0.4201062951802715	True	False	-1.0
cluster_4920	M13	75.0	0.13541666666666666	0.0816198070934913	0.05050160036475808	0.08491506630190858	-0.5375087559999999	-0.5014445985	0.20093140129639006	False	False	1.0
cluster_4084	M04	76.0	0.09347943722943723	0.1229698055820157	0.03437018688308695	0.059109250346350284	0.08775926983720926	-0.19231705327906984	0.0982039135792816	False	True	-1.0
cluster_634	M13	77.0	0.0	0.03333333333333333	0.04255636041706572	-0.04255636041706572	0.18568472110638296	-0.21490564055319156	0.43333333333333335	False	True	1.0
cluster_4449	M13	78.0	0.0	0.022222222222222227	0.056399882687849456	-0.056399882687849456	0.26922970063636364	0.007488364363636362	0.2755555555555555	False	True	1.0
cluster_3227	M00	79.0	0.0	0.13499118165784835	0.01848065531962596	-0.01848065531962596	0.06883034942857144	-0.16135412814285713	0.2016578483245149	False	True	1.0
cluster_483	M11	80.0	0.0	0.029629629629629624	0.003909799196913213	-0.003909799196913213	0.19028365353658536	-0.1896995311707318	0.0296296296296296	False	False	-1.0
cluster_1586	M00	81.0	0.0	0.007407407407407406	0.03389972835517728	-0.03389972835517728	0.04816724248571429	-0.33939616594285704	0.1474074074074073	False	True	1.0
cluster_2004	M11	82.0	0.0	0.003421113421113421	0.057585833854520665	-0.057585833854520665	0.10176552803703703	0.07635525811111113	0.0034211134211134	False	False	1.0
cluster_5020	M00	83.0	0.02083333333333333	0.04261664261664262	0.008722835484329474	0.012110497849003855	-0.6553253875	-0.6479891411250001	0.0917884852667461	False	True	-1.0
cluster_4889	M01	84.0	0.4714285714285714	0.3374842603955989	0.0840861699276254	0.387342401500946	0.69390860785	0.10044502414999996	-0.2622290697525137	True	False	-1.0
cluster_5516	M07	85.0	0.0	0.05925925925925925	0.0818412884738665	-0.0818412884738665	-0.9350170645	-0.6371295044999999	0.0592592592592592	False	False	1.0
cluster_3766	M14	86.0	0.25	0.04868682515741339	0.08685412444947689	0.16314587555052312	0.21895191824999996	0.23670986374999994	-0.4513131748425867	True	False	1.0
cluster_5599	M06	87.0	0.09375	0.05234860924516097	0.012106156096592779	0.08164384390340722	0.5679394668571428	0.5347357355714285	-0.10552176112520947	True	False	1.0
cluster_3967	M06	88.0	0.0	0.062031764478545325	0.05836344107865875	-0.05836344107865875	0.4266368355199999	0.32281330524	0.1031031930499738	False	True	1.0
cluster_4897	M06	89.0	0.0	0.005555555555555557	0.0015054713850295837	-0.0015054713850295837			0.0055555555555555	False	False	-1.0
cluster_126	M06	90.0	0.02083333333333333	0.04109879127278817	0.004273587346284574	0.016559745987048756	0.22504760559999998	-0.4923440340000001	0.0541478857033692	False	True	-1.0
cluster_1126	M00	91.0	0.0	0.10714396284829722	0.011255965657690289	-0.011255965657690289	-0.2562984456666667	-0.7368299713333333	0.2314825871869215	False	True	-1.0
cluster_5760	M06	92.0	0.171875	0.05378577987402089	0.057841658260944354	0.11403334173905565	1.22353073	2.4320625700000003	-0.2442326379192762	True	False	1.0
cluster_6442	M02	93.0	0.0	0.0	0.020456090636454205	-0.020456090636454205	0.3996295670000001	-0.12067082355555556	0.0	False	False	-1.0
cluster_1007	M00	94.0	0.0	0.06613756613756612	0.026465968028480436	-0.026465968028480436	-0.2518541755555556	-0.5273685216666667	0.1677248677248676	False	True	1.0
cluster_618	M02	95.0	0.0	0.022222222222222227	0.05982751807075763	-0.05982751807075763	0.18568472110638296	-0.21490564055319156	0.0666666666666666	False	True	1.0
cluster_4538	M01	96.0	1.0	1.0	0.0	1.0	0.10158976730769234	-0.29111107007692305	-0.675	False	False	-1.0
cluster_3928	M01	97.0	0.3830492424242424	0.44150102002003705	0.10539909190109983	0.27765015052314257	0.12186487150000005	0.1229183841363636	-0.2086730383777056	False	False	-1.0
cluster_1607	M06	98.0	0.5	0.02969498910675382	0.02391802536268384	0.47608197463731616	0.12359088166666668	-0.3035103838888888	-0.952123192711428	True	False	1.0
cluster_7683	M06	99.0	0.0	0.06701972682364839	0.028991065669905922	-0.028991065669905922	-0.7102907340000001	-0.969517993	0.0670197268236483	False	False	-1.0
cluster_6020	M06	100.0	0.0	0.01423761423761424	0.002254420502704959	-0.002254420502704959	0.22297081885714284	-0.04047990892857143	0.0433563881839743	False	True	-1.0
cluster_7095	M06	101.0	0.27884615384615385	0.02671188071188071	0.005783145777079588	0.27306300806907424	0.7327324244615383	0.6811018643076923	-0.5309804269804269	True	False	1.0
cluster_293	M00	102.0	0.0	0.01746031746031746	0.005399065354598196	-0.005399065354598196	0.29688348013793103	-0.040006529310344895	0.1174603174603174	False	True	-1.0
cluster_23	M06	103.0	0.015625	0.030524465929854788	0.028870837537005083	-0.013245837537005083	0.369485978	-1.8505518159999998	0.008668405323794	False	False	1.0
cluster_7052	M08	104.0	0.3333333333333333	0.28899470899470897	0.11458850048117994	0.21874483285215338	0.9119015956363636	0.7811465979090909	-0.2526719576719577	True	False	-1.0
cluster_4551	M00	105.0	0.0	0.007407407407407406	0.035444616912973785	-0.035444616912973785	0.10158976730769234	-0.29111107007692305	0.1324074074074074	False	True	1.0
cluster_5656	M14	106.0	0.0	0.061910986616868974	0.013343099265388098	-0.013343099265388098	0.5889355736666666	0.09528211666666664	0.18191098661686889	False	True	1.0
cluster_3123	M01	107.0	0.4739130434782609	0.6639058456800905	0.44254637941254926	0.03136666406571165	0.4600214569166666	0.17924127275	0.08137491949699027	False	False	1.0
cluster_4064	M06	108.0	0.0	0.04003923240833735	0.034655448398413426	-0.034655448398413426	0.07319323619047613	-0.24695495121428576	0.0875392324083373	False	True	-1.0
cluster_1257	M02	109.0	0.0	0.01212121212121212	0.004309070791395828	-0.004309070791395828	-0.1574549965	0.2573302135	0.031168831168831106	False	True	-1.0
cluster_5659	M07	110.0	0.0	0.06666666666666668	0.1040255566584093	-0.1040255566584093	0.5889355736666666	0.09528211666666664	0.0666666666666666	False	False	1.0
cluster_2727	M02	111.0	0.0	0.0011111111111111113	0.031207159792526577	-0.031207159792526577	0.4145043538	0.2433549518	0.0011111111111111	False	False	1.0
cluster_4593	M06	112.0	0.0	0.054678362573099416	0.05542342298764661	-0.05542342298764661	0.12032015844444445	-0.3484010804444445	0.08324979114452791	False	True	-1.0
cluster_5447	M02	113.0	0.0	0.004232804232804232	0.02252793913102324	-0.02252793913102324	-0.8587290409999999	-0.052371606499999945	0.0042328042328042	False	False	1.0
cluster_5608	M00	114.0	0.0	0.06403091220084682	0.01522393525638501	-0.01522393525638501	0.5679394668571428	0.5347357355714285	0.1583857509105242	False	True	1.0
cluster_5336	M06	115.0	0.0	0.08333333333333333	0.05689227078890255	-0.05689227078890255	0.16075562617391306	-0.16915109782608698	0.0833333333333333	False	False	1.0
cluster_3303	M02	116.0	0.026583710407239818	0.00576460822263501	0.05281914120580229	-0.026235430798562474	0.2326938243157895	-0.08330058689473682	-0.025974241163273203	True	False	1.0
cluster_6400	M04	117.0	0.05	0.1022695664759132	0.010171057637472723	0.03982894236252728	0.08897375539999999	-0.6155965654	0.10328227682321	False	True	1.0
cluster_4420	M06	118.0	0.0	0.06653038319704986	0.0742575715165782	-0.0742575715165782	0.3146190316666667	0.17860352	0.08653038319704981	False	True	1.0
cluster_1976	M01	119.0	1.0	0.9277777777777778	0.03396041673568769	0.9660395832643123	0.1024203828695652	0.08905542465217389	-0.7388888888888889	True	False	-1.0
cluster_1406	M07	120.0	0.4705882352941176	0.005555555555555557	0.0842642009842441	0.3863240343098735	0.21649764406666666	-0.15185266959999996	-0.9356209150326796	True	False	1.0
cluster_4899	M00	121.0	0.0	0.057777777777777775	0.03332312883871746	-0.03332312883871746			0.191111111111111	False	True	1.0
cluster_7341	M03	122.0	1.0	0.9666666666666668	0.9220944524368409	0.07790554756315915			-0.3222222222222222	True	False	1.0
cluster_1564	M02	123.0	0.0	0.007407407407407406	0.01835345969274218	-0.01835345969274218	0.08728189229411766	-0.3244548544705882	0.0074074074074074	False	False	-1.0
cluster_3362	M02	124.0	0.011363636363636364	0.05335090133131748	0.014809306922602312	-0.003445670558965948	0.1430032778095238	-0.10056146914285713	0.0460082439886601	False	True	1.0
cluster_5400	M02	125.0	0.0	0.019787940136199597	0.03266748121712022	-0.03266748121712022	-0.337068425	0.34011292200000004	0.035682737163072	False	True	1.0
cluster_3369	M02	126.0	0.0	0.0	0.02180500935844169	-0.02180500935844169	0.089100799173913	-0.1742390286956522	0.0	False	False	1.0
cluster_3978	M06	127.0	0.05555555555555555	0.0069135802469135815	0.000721088386128454	0.054834467169427095	0.3446764003846154	0.2385188691153847	-0.10419753086419747	True	False	-1.0
cluster_6871	M02	128.0	0.0	0.03244875705654088	0.06698070627266009	-0.06698070627266009	1.056105408	1.787382464	0.068021879586185	False	True	1.0
cluster_1922	M04	129.0	0.5	0.1019795657726692	0.015858319358188697	0.4841416806418113	0.17809323477777778	0.13484038894444444	-0.8646871008939975	True	False	1.0
cluster_1851	M02	130.0	0.0	0.008333333333333333	0.0027163068042500346	-0.0027163068042500346	0.6260395571666667	0.57466607225	0.0083333333333333	False	False	-1.0
cluster_2355	M11	131.0	0.05625	0.025448530797368002	0.12782358149732037	-0.07157358149732038	0.384706205	0.6735863295000001	-0.0716668538180167	True	False	1.0
cluster_900	M02	132.0	0.0	0.0	0.05384030572965683	-0.05384030572965683	-0.0903630925	-0.20618667699999998	0.0	False	False	1.0
cluster_3416	M02	133.0	0.3333333333333333	0.07777777777777778	0.027332465811993313	0.30600086752134	0.2683839703666667	-0.09426433256666668	-0.5888888888888889	True	False	1.0
cluster_4028	M02	134.0	0.0	0.0206927575348628	0.057680161711462695	-0.057680161711462695	0.20518743871875	-0.007203762968749989	0.0778356146777199	False	True	1.0
cluster_5966	M02	135.0	0.0	0.011111111111111113	0.006447613292681112	-0.006447613292681112	0.35704966155555545	0.08168042999999993	0.0111111111111111	False	False	-1.0
cluster_5024	M02	136.0	0.0	0.0	0.0	0.0	-0.7308543154285715	-0.7815638429999999	0.04	False	False	-1.0
cluster_123	M11	137.0	0.0	0.004228123342490015	0.061187086710044615	-0.061187086710044615	0.3996210383333333	-0.9858264156666668	0.024917778514903698	False	True	-1.0
cluster_7504	M00	138.0	0.0125	0.08592172025505357	0.05243517599072572	-0.03993517599072571	-0.07645641433333332	0.17687865733333333	0.1723113195730415	False	True	1.0
cluster_5252	M15	139.0	0.0	0.022222222222222227	0.22732097880997595	-0.22732097880997595	0.1751024924736842	-0.17426938115789473	1.022222222222222	False	True	1.0
cluster_6275	M06	140.0	0.0	0.0401058201058201	0.009499069467794347	-0.009499069467794347	-0.41662308366666667	-0.8417891609999999	0.06510582010582011	False	True	-1.0
cluster_883	M02	141.0	0.0	0.03106503632819422	0.025291221004174372	-0.025291221004174372	-0.0903630925	-0.20618667699999998	0.0435650363281942	False	True	1.0
cluster_7000	M02	142.0	0.16666666666666666	0.014387464387464388	0.0070476510084950495	0.1596190156581716	0.9356224585999998	0.7712058274	-0.2689458689458689	True	False	1.0
cluster_2832	M02	143.0	0.0	0.009098842928345492	0.023560906200468797	-0.023560906200468797	-1.6725532280000002	-2.0957987090000003	0.0205274143569168	False	True	1.0
cluster_315	M00	144.0	0.0	0.06666666666666668	0.01644141801288763	-0.01644141801288763	0.2731706742258064	-0.13597024235483873	0.1466666666666666	False	True	-1.0
cluster_386	M00	145.0	0.05	0.0367063492063492	0.024424314538583305	0.025575685461416697	0.22308891954838705	-0.14412104367741935	0.033849206349206296	False	False	-1.0
cluster_7612	M04	146.0	0.01619644723092999	0.07851167189028184	0.07836091000170664	-0.062164462770776654	0.03081375180000001	0.10528832809999993	0.1959455252326979	False	True	-1.0
cluster_3336	M02	147.0	0.0	0.008333333333333333	0.020510014413015063	-0.020510014413015063	0.18977602995000006	-0.09329289985	0.0283333333333333	False	True	1.0
cluster_5307	M02	148.0	0.0	0.011111111111111113	0.004964520429214914	-0.004964520429214914	0.17775505247619044	-0.07120944190476196	0.0711111111111111	False	True	-1.0
cluster_1921	M08	149.0	0.0	0.0	0.5433585330373683	-0.5433585330373683	0.17809323477777778	0.13484038894444444	0.2	False	False	-1.0
cluster_67	M02	150.0	0.0	0.0	0.008020141991945359	-0.008020141991945359	-0.0317472865	-2.247281006	0.0	False	False	1.0
cluster_652	M00	151.0	0.0	0.015555555555555557	0.02830752188496515	-0.02830752188496515	0.18568472110638296	-0.21490564055319156	0.2155555555555555	False	True	1.0
cluster_2910	M00	152.0	0.025	0.10579812330119692	0.030438503772657343	-0.005438503772657342	0.128269105	-0.678776942	0.2245811920842656	False	True	1.0
cluster_2637	M06	153.0	0.0	0.07381630714964049	0.02031966755769236	-0.02031966755769236	0.682382495	-1.021247132	0.1401264675774478	False	True	-1.0
cluster_6410	M06	154.0	0.017857142857142856	0.018347298347298348	0.011397159536083303	0.006459983321059553	0.08897375539999999	-0.6155965654	0.045966345966346	False	True	1.0
cluster_6163	M08	155.0	0.0	0.3610440242019189	0.27480319552361776	-0.27480319552361776	-0.41662308366666667	-0.8417891609999999	0.3777106908685855	False	True	-1.0
cluster_5580	M02	156.0	0.0	0.0	0.0014647581598499462	-0.0014647581598499462	0.6871017704000001	0.9367087018000001	0.0	False	False	-1.0
